# Sex-specific co-expression networks and sex-biased gene expression in the salmonid Brook Charr *Salvelinus fontinalis*

**DOI:** 10.1101/305680

**Authors:** Ben J. G. Sutherland, Jenni M. Prokkola, Céline Audet, Louis Bernatchez

## Abstract

Networks of co-expressed genes produce complex phenotypes associated with functional novelty. Sex differences in gene expression levels or in the structure of gene co-expression networks can cause sexual dimorphism and may resolve sexually antagonistic selection. Here we used RNA-sequencing in the paleopolyploid salmonid Brook Charr *Salvelinus fontinalis* to characterize sex-specific co-expression networks in the liver of 47 female and 53 male offspring. In both networks, modules were characterized for functional enrichment, hub gene identification, and associations with 15 growth, reproduction, and stress-related phenotypes. Modules were then evaluated for preservation in the opposite sex, and in the congener Arctic Charr *Salvelinus alpinus*. Overall, more transcripts were assigned to a module in the female network than in the male network, which coincided with higher inter-individual gene expression and phenotype variation in the females. Most modules were preserved between sexes and species, including those involved in conserved cellular processes (e.g. translation, immune pathways). However, two sex-specific male modules were identified, and these may contribute to sexual dimorphism. To compare with the network analysis, differentially expressed transcripts were identified between the sexes, finding a total of 16% of expressed transcripts as sex-biased. For both sexes, there was no overrepresentation of sex-biased genes or sex-specific modules on the putative sex chromosome. Sex-biased transcripts were also not overrepresented in sex-specific modules, and in fact highly male-biased transcripts were enriched in preserved modules. Comparative network analysis and differential expression analyses identified different aspects of sex differences in gene expression, and both provided new insights on the genes underlying sexual dimorphism in the salmonid Brook Charr.
