## Additional File S1 for "Sex-specific co-expression networks and sex-biased gene expression in the salmonid Brook Charr *Salvelinus fontinalis*": fem_go_bpall_coral1.txt

Category	Term	Count	%	PValue	Genes	List Total	Pop Hits	Pop Total	Fold Enrichment	Bonferroni	Benjamini	FDR
GOTERM_BP_ALL	GO:0001558~regulation of cell growth	22	4.966139954853273	4.815003850450963E-4	E41L3_MOUSE, IF4G1_HUMAN, HYAL2_HUMAN, CDN1A_HUMAN, CSTN1_HUMAN, NOL8_MOUSE, FHL1_RAT, IP6K2_HUMAN, RERG_BOVIN, SPHK1_MOUSE, CRIM1_CHICK, K1109_HUMAN, LGI1_MOUSE, RTN4_RAT, SOCS2_HUMAN, HTR1A_DANRE, CDKL5_MOUSE, SGK2_HUMAN, APOEB_DANRE, SEM5A_HUMAN, CD11B_HUMAN, PTPRJ_CHICK	395	221	9234	2.3271435935620595	0.8553166913086465	0.8553166913086465	0.8913504347621504
GOTERM_BP_ALL	GO:0007156~homophilic cell adhesion via plasma membrane adhesion molecules	8	1.805869074492099	0.0015608377055601021	PK3CB_HUMAN, CADH1_HUMAN, PCDGB_PANTR, CADH1_RAT, CSTN1_HUMAN, CAD23_MOUSE, CAD13_CHICK, TUTLA_MOUSE	395	41	9234	4.5614078419265205	0.998107955192573	0.9565023585992648	2.8621762843982324
GOTERM_BP_ALL	GO:0098742~cell-cell adhesion via plasma-membrane adhesion molecules	10	2.2573363431151243	0.002769720456715131	PK3CB_HUMAN, CADH1_HUMAN, PCDGB_PANTR, ARVC_MOUSE, FGRL1_CHICK, CADH1_RAT, CSTN1_HUMAN, CAD23_MOUSE, CAD13_CHICK, TUTLA_MOUSE	395	70	9234	3.3396021699819167	0.9999853794546671	0.9755476169435763	5.025505010384346
GOTERM_BP_ALL	GO:0007566~embryo implantation	6	1.3544018058690745	0.003611558297988207	CADH1_RAT, KLF9_RAT, RECK_HUMAN, HGFL_HUMAN, ARI1A_MOUSE, HGFL_BOVIN	395	25	9234	5.61053164556962	0.9999995071378016	0.9735039351861974	6.504983261624919
GOTERM_BP_ALL	GO:0008154~actin polymerization or depolymerization	13	2.9345372460496613	0.005773911071204162	PICK1_RAT, SPTB2_HUMAN, DIAP1_HUMAN, GELS_CHICK, ARC1A_HUMAN, MSB1A_DANRE, TWF2_DANRE, BORG1_MOUSE, NEB1_HUMAN, SH3L3_HUMAN, ARPC3_HUMAN, SEM5A_HUMAN, ARC1A_MOUSE	395	122	9234	2.4910147333471677	0.9999999999195711	0.9904262417166505	10.20588258965992
GOTERM_BP_ALL	GO:0030832~regulation of actin filament length	12	2.708803611738149	0.007627191571015586	NEBU_HUMAN, BORG1_MOUSE, TWF2_DANRE, PICK1_RAT, NEB1_HUMAN, SH3L3_HUMAN, SPTB2_HUMAN, ARPC3_HUMAN, GELS_CHICK, ARC1A_HUMAN, SEM5A_HUMAN, ARC1A_MOUSE	395	111	9234	2.5272665070133424	0.999999999999955	0.9940368111364848	13.267062563143718
GOTERM_BP_ALL	GO:0042307~positive regulation of protein import into nucleus	8	1.805869074492099	0.008456124948656916	CADH1_HUMAN, SPHK1_MOUSE, CADH1_RAT, HYAL2_HUMAN, DAB2_HUMAN, ZPR1_MOUSE, SEM5A_HUMAN, FLNA_HUMAN	395	55	9234	3.4003222094361334	0.9999999999999984	0.9923235783404821	14.604062092081415
