## Additional File S1 for "Sex-specific co-expression networks and sex-biased gene expression in the salmonid Brook Charr *Salvelinus fontinalis*": fem_go_bpall_coral2.txt

Category	Term	Count	%	PValue	Genes	List Total	Pop Hits	Pop Total	Fold Enrichment	Bonferroni	Benjamini	FDR
GOTERM_BP_ALL	GO:1903522~regulation of blood circulation	8	6.299212598425196	3.0664057343825213E-4	CACB2_BOVIN, RHOA_RAT, EPAS1_MOUSE, AT2A2_CHICK, CACB2_RABIT, EPAS1_HUMAN, SL9A1_HUMAN, CD38_HUMAN	114	106	9234	6.113207547169811	0.5174591657037976	0.5174591657037976	0.5364542404825867
GOTERM_BP_ALL	GO:0065008~regulation of biological quality	38	29.92125984251969	5.801471726686095E-4	CACB2_BOVIN, RHG21_HUMAN, RAB7A_RAT, NF2L1_CHICK, RFT1_XENTR, VAPA_PONAB, MOT8_HUMAN, DVL3_MOUSE, KC1DA_DANRE, AT2A2_CHICK, XCT_MOUSE, HP1B3_CHICK, SCOCA_DANRE, RN128_HUMAN, SPAT7_HUMAN, ARP2B_DANRE, LIPA1_HUMAN, EPAS1_HUMAN, TISB_HUMAN, CD38_HUMAN, XRN1_HUMAN, IMA3_HUMAN, ZFY27_PONAB, GNA12_HUMAN, VATO_BOVIN, RFIP2_HUMAN, RTN4_HUMAN, PLMN_MOUSE, RHOA_RAT, AT11B_HUMAN, BORG4_MOUSE, FA20A_MOUSE, C…	114	1804	9234	1.7062084257206207	0.7481268479332511	0.49813034354849783	1.0126512102430096
GOTERM_BP_ALL	GO:0071456~cellular response to hypoxia	6	4.724409448818897	0.0019463492031032196	HP1B3_CHICK, EPAS1_MOUSE, EPAS1_HUMAN, SL9A1_HUMAN, CPEB2_MOUSE, TISB_HUMAN	114	73	9234	6.6575342465753415	0.9902357939703982	0.7862633598292756	3.3593007473521452
GOTERM_BP_ALL	GO:0008016~regulation of heart contraction	6	4.724409448818897	0.002463254362052538	CACB2_BOVIN, EPAS1_MOUSE, AT2A2_CHICK, CACB2_RABIT, EPAS1_HUMAN, SL9A1_HUMAN	114	77	9234	6.311688311688311	0.9971485069892673	0.7689169570133145	4.2334025151430925
GOTERM_BP_ALL	GO:0036294~cellular response to decreased oxygen levels	6	4.724409448818897	0.00275611356004183	HP1B3_CHICK, EPAS1_MOUSE, EPAS1_HUMAN, SL9A1_HUMAN, CPEB2_MOUSE, TISB_HUMAN	114	79	9234	6.151898734177214	0.9985806647838563	0.7305879629178063	4.7253219211542135
GOTERM_BP_ALL	GO:0001666~response to hypoxia	8	6.299212598425196	0.0034207808554792135	HP1B3_CHICK, RHOA_RAT, EPAS1_MOUSE, EPAS1_HUMAN, SL9A1_HUMAN, CPEB2_MOUSE, TISB_HUMAN, CD38_HUMAN	114	160	9234	4.05	0.9997088607160541	0.7425555888087416	5.832945993854411
GOTERM_BP_ALL	GO:0071453~cellular response to oxygen levels	6	4.724409448818897	0.003597709073373242	HP1B3_CHICK, EPAS1_MOUSE, EPAS1_HUMAN, SL9A1_HUMAN, CPEB2_MOUSE, TISB_HUMAN	114	84	9234	5.785714285714286	0.9998090636878484	0.7057622699633996	6.125732297043307
GOTERM_BP_ALL	GO:0060047~heart contraction	6	4.724409448818897	0.003597709073373242	CACB2_BOVIN, EPAS1_MOUSE, AT2A2_CHICK, CACB2_RABIT, EPAS1_HUMAN, SL9A1_HUMAN	114	84	9234	5.785714285714286	0.9998090636878484	0.7057622699633996	6.125732297043307
GOTERM_BP_ALL	GO:0003015~heart process	6	4.724409448818897	0.003981105869150254	CACB2_BOVIN, EPAS1_MOUSE, AT2A2_CHICK, CACB2_RABIT, EPAS1_HUMAN, SL9A1_HUMAN	114	86	9234	5.651162790697674	0.9999234821508541	0.6941768591728086	6.757246260220972
GOTERM_BP_ALL	GO:0036293~response to decreased oxygen levels	8	6.299212598425196	0.0041900995384546395	HP1B3_CHICK, RHOA_RAT, EPAS1_MOUSE, EPAS1_HUMAN, SL9A1_HUMAN, CPEB2_MOUSE, TISB_HUMAN, CD38_HUMAN	114	166	9234	3.903614457831325	0.9999535248403212	0.6699497249925344	7.099801969103026
GOTERM_BP_ALL	GO:0007601~visual perception	5	3.937007874015748	0.004788000593082044	CACB2_BOVIN, SPAT7_HUMAN, EPAS1_MOUSE, CACB2_RABIT, EPAS1_HUMAN	114	56	9234	7.232142857142857	0.9999888448746874	0.6802964598533772	8.073262884001608
GOTERM_BP_ALL	GO:0070482~response to oxygen levels	8	6.299212598425196	0.0052461590323897855	HP1B3_CHICK, RHOA_RAT, EPAS1_MOUSE, EPAS1_HUMAN, SL9A1_HUMAN, CPEB2_MOUSE, TISB_HUMAN, CD38_HUMAN	114	173	9234	3.7456647398843925	0.9999962647097128	0.6789483238065879	8.812686578490947
GOTERM_BP_ALL	GO:0050953~sensory perception of light stimulus	5	3.937007874015748	0.005428594077628828	CACB2_BOVIN, SPAT7_HUMAN, EPAS1_MOUSE, CACB2_RABIT, EPAS1_HUMAN	114	58	9234	6.982758620689655	0.9999975841918145	0.6596530440031769	9.105554980290187
GOTERM_BP_ALL	GO:0006979~response to oxidative stress	9	7.086614173228346	0.0071272139950386195	IMA3_HUMAN, NF2L1_CHICK, STK26_HUMAN, EPAS1_MOUSE, AT2A2_CHICK, EPAS1_HUMAN, XCT_MOUSE, CPEB2_MOUSE, CD38_HUMAN	114	230	9234	3.169565217391304	0.9999999583887711	0.7294503572656033	11.790150278607747
