## Additional File S1 for "Sex-specific co-expression networks and sex-biased gene expression in the salmonid Brook Charr *Salvelinus fontinalis*": fem_go_bpall_darkmagenta.txt

Category	Term	Count	%	PValue	Genes	List Total	Pop Hits	Pop Total	Fold Enrichment	Bonferroni	Benjamini	FDR
GOTERM_BP_ALL	GO:0044710~single-organism metabolic process	219	33.90092879256966	3.0055333785752956E-11	MCCB_MOUSE, AT5G3_MOUSE, MMP15_HUMAN, GSTK1_HUMAN, FAD1_DANRE, RAB31_HUMAN, MYH6_MOUSE, SDF2L_HUMAN, ALAT2_XENTR, PLPL7_MOUSE, TNF6B_HUMAN, HIUH_DANRE, ACSF2_DANRE, ENOA_ALLMI, FLCN_XENTR, GLTL6_HUMAN, IBP7_MOUSE, PCY2_BOVIN, ATPG_BOVIN, TNR5_HUMAN, DHSO_BOVIN, COG7_MOUSE, NB5R2_DANRE, ABHDA_PONAB, NDST1_HUMAN, ACMSD_BOVIN, THIOM_RAT, NQO2_RAT, HPRT_CHICK, HIBCH_DANRE, NAGPA_MOUSE, MCFD2_RAT, PRD…	571	2407	9234	1.4713696260978453	1.460386511720202E-7	1.460386511720202E-7	5.70247182807293E-8
GOTERM_BP_ALL	GO:0044281~small molecule metabolic process	126	19.5046439628483	4.56188226477379E-10	MCCB_MOUSE, AT5G3_MOUSE, SIK2_CHICK, DECR_HUMAN, FAD1_DANRE, KHK_RAT, ENOB_SALSA, ESTD_PIG, MYH6_MOUSE, ALAT2_XENTR, PRDX4_MOUSE, HIUH_DANRE, PROX1_MOUSE, ACSF2_DANRE, PDP_STAHJ, ENOA_ALLMI, FLCN_XENTR, ATPG_MACFA, COX7R_HUMAN, COX7C_MOUSE, ATPG_BOVIN, HCDH_RAT, DHSO_BOVIN, SUCA_HUMAN, RDHE2_MOUSE, ACMSD_BOVIN, THIOM_RAT, ASSY_DANRE, UD2A1_MOUSE, SUCB2_HUMAN, MMAA_MOUSE, HPRT_CHICK, HIBCH_DANRE, …	571	1191	9234	1.7108524088280317	2.216615999528493E-6	1.1083086138841125E-6	8.655382299771475E-7
GOTERM_BP_ALL	GO:0055114~oxidation-reduction process	78	12.074303405572756	3.675929422622569E-9	DECR_HUMAN, DPYD_DANRE, GSTK1_HUMAN, AIDB_ECOLI, ACAD8_HUMAN, ECHM_MOUSE, KPYM_HUMAN, MICA1_DANRE, RT36_HUMAN, PRDX4_MOUSE, ADX_SHEEP, CYB5_HUMAN, PYGL_BOVIN, COX7R_HUMAN, NQO1_RAT, 3HAO_DANRE, COX7C_MOUSE, NDUB9_BOVIN, MMSA_MOUSE, HCDH_RAT, DHSO_BOVIN, SUCA_HUMAN, CP20A_HUMAN, HACL1_RAT, AK1D1_HUMAN, NB5R2_DANRE, P5CR3_DANRE, NDUS2_BOVIN, RDHE2_MOUSE, THIOM_RAT, ZADH2_HUMAN, SUCB2_HUMAN, DHDH_DA…	571	633	9234	1.9927125438865878	1.7861181716205543E-5	5.953762685972919E-6	6.974440369678092E-6
GOTERM_BP_ALL	GO:0044712~single-organism catabolic process	67	10.371517027863778	2.0369461293844617E-8	MCCB_MOUSE, DECR_HUMAN, FBX2_BOVIN, DPYD_DANRE, MMP15_HUMAN, AIDB_ECOLI, ATS2_BOVIN, TYPH_HUMAN, SCOT1_HUMAN, ENOB_SALSA, ESTD_PIG, ACAD8_HUMAN, ECHM_MOUSE, KPYM_HUMAN, CHIP_CHICK, SDF2L_HUMAN, ALAT2_XENTR, PLPL7_MOUSE, NAGAB_CHICK, SDHL_MOUSE, HIUH_DANRE, URAD_DANRE, ENOA_ALLMI, UBE4B_HUMAN, PYGL_BOVIN, UBE4B_MOUSE, 3HAO_DANRE, NCEH1_BOVIN, MMSA_MOUSE, HCDH_RAT, DHSO_BOVIN, HACL1_RAT, AK1D1_HUMA…	571	529	9234	2.0482025034844185	9.8970315773661E-5	2.4743497289203553E-5	3.864752413651473E-5
GOTERM_BP_ALL	GO:1901657~glycosyl compound metabolic process	43	6.656346749226007	3.967847934994987E-8	MCCB_MOUSE, AT5G3_MOUSE, DPYD_DANRE, G3P_DANRE, HPRT_CHICK, COQ7_MOUSE, UQCC3_DANRE, TYPH_HUMAN, ENOB_SALSA, ATP5I_BOVIN, MYH6_MOUSE, TPISB_DANRE, G3P_ONCMY, PAPS2_HUMAN, KPYM_HUMAN, ATP5H_HUMAN, TYPH_MOUSE, AT5G3_BOVIN, NAGAB_CHICK, G3P_COTJA, ATPA_RAT, PDP_STAHJ, COX41_BOVIN, ENOA_ALLMI, ATPD_MOUSE, FLCN_XENTR, ATPG_MACFA, COX7R_HUMAN, PPIF_MOUSE, COX7C_MOUSE, NDUB9_BOVIN, ATPB_BOVIN, ATPO_PIG,…	571	276	9234	2.519492880529963	1.9277915089688236E-4	3.85588036273532E-5	7.528302778947449E-5
GOTERM_BP_ALL	GO:0046034~ATP metabolic process	31	4.798761609907121	5.2547066101273425E-8	AT5G3_MOUSE, G3P_DANRE, COQ7_MOUSE, UQCC3_DANRE, ENOB_SALSA, ATP5I_BOVIN, MYH6_MOUSE, TPISB_DANRE, G3P_ONCMY, KPYM_HUMAN, ATP5H_HUMAN, AT5G3_BOVIN, G3P_COTJA, ATPA_RAT, COX41_BOVIN, ENOA_ALLMI, ATPD_MOUSE, FLCN_XENTR, ATPG_MACFA, COX7R_HUMAN, PPIF_MOUSE, NDUB9_BOVIN, COX7C_MOUSE, ATPO_PIG, ATPB_BOVIN, ATPG_BOVIN, COX5B_BOVIN, RHOA_RAT, ATPK_MOUSE, ATPA_BOVIN, SCMC3_HUMAN	571	163	9234	3.075585830477152	2.552936081355872E-4	4.2553461425121064E-5	9.969892605932174E-5
GOTERM_BP_ALL	GO:0009144~purine nucleoside triphosphate metabolic process	33	5.108359133126935	9.848140848669256E-8	AT5G3_MOUSE, OGA_RAT, G3P_DANRE, COQ7_MOUSE, UQCC3_DANRE, ENOB_SALSA, ATP5I_BOVIN, MYH6_MOUSE, TPISB_DANRE, G3P_ONCMY, KPYM_HUMAN, ATP5H_HUMAN, AT5G3_BOVIN, G3P_COTJA, ATPA_RAT, COX41_BOVIN, ENOA_ALLMI, ATPD_MOUSE, FLCN_XENTR, ATPG_MACFA, COX7R_HUMAN, PPIF_MOUSE, NDUB9_BOVIN, COX7C_MOUSE, ATPO_PIG, ATPB_BOVIN, ATPG_BOVIN, COX5B_BOVIN, RHOA_RAT, ATPK_MOUSE, ATPA_BOVIN, NDKM_HUMAN, SCMC3_HUMAN	571	186	9234	2.8691599344669796	4.7840671432752835E-4	6.835783311553989E-5	1.8685128075901503E-4
GOTERM_BP_ALL	GO:0009116~nucleoside metabolic process	41	6.3467492260061915	1.0561850121782799E-7	MCCB_MOUSE, AT5G3_MOUSE, DPYD_DANRE, G3P_DANRE, HPRT_CHICK, COQ7_MOUSE, UQCC3_DANRE, TYPH_HUMAN, ENOB_SALSA, ATP5I_BOVIN, MYH6_MOUSE, TPISB_DANRE, G3P_ONCMY, PAPS2_HUMAN, KPYM_HUMAN, ATP5H_HUMAN, TYPH_MOUSE, AT5G3_BOVIN, G3P_COTJA, ATPA_RAT, PDP_STAHJ, COX41_BOVIN, ENOA_ALLMI, ATPD_MOUSE, FLCN_XENTR, ATPG_MACFA, COX7R_HUMAN, PPIF_MOUSE, COX7C_MOUSE, NDUB9_BOVIN, ATPB_BOVIN, ATPO_PIG, ATPG_BOVIN, …	571	265	9234	2.5020255757856127	5.130686595111733E-4	6.414798296427993E-5	2.0039265538063233E-4
GOTERM_BP_ALL	GO:0006754~ATP biosynthetic process	16	2.476780185758514	1.3284394261374265E-7	AT5G3_MOUSE, ATPD_MOUSE, FLCN_XENTR, ATPG_MACFA, UQCC3_DANRE, ATP5I_BOVIN, ATPO_PIG, ATPB_BOVIN, ATPG_BOVIN, COX5B_BOVIN, KPYM_HUMAN, ATP5H_HUMAN, AT5G3_BOVIN, ATPK_MOUSE, ATPA_BOVIN, ATPA_RAT	571	49	9234	5.28053182744201	6.452804770322729E-4	7.171840145525632E-5	2.520481128365226E-4
GOTERM_BP_ALL	GO:0009205~purine ribonucleoside triphosphate metabolic process	32	4.953560371517028	1.527583937534134E-7	AT5G3_MOUSE, G3P_DANRE, COQ7_MOUSE, UQCC3_DANRE, ENOB_SALSA, ATP5I_BOVIN, MYH6_MOUSE, TPISB_DANRE, G3P_ONCMY, KPYM_HUMAN, ATP5H_HUMAN, AT5G3_BOVIN, G3P_COTJA, ATPA_RAT, COX41_BOVIN, ENOA_ALLMI, ATPD_MOUSE, FLCN_XENTR, ATPG_MACFA, COX7R_HUMAN, PPIF_MOUSE, NDUB9_BOVIN, COX7C_MOUSE, ATPO_PIG, ATPB_BOVIN, ATPG_BOVIN, COX5B_BOVIN, RHOA_RAT, ATPK_MOUSE, ATPA_BOVIN, NDKM_HUMAN, SCMC3_HUMAN	571	180	9234	2.874956217162872	7.419776900576824E-4	7.422255454392346E-5	2.8983224379386385E-4
GOTERM_BP_ALL	GO:0009141~nucleoside triphosphate metabolic process	34	5.263157894736842	1.950133160928424E-7	AT5G3_MOUSE, OGA_RAT, G3P_DANRE, COQ7_MOUSE, UQCC3_DANRE, ENOB_SALSA, ATP5I_BOVIN, MYH6_MOUSE, TPISB_DANRE, G3P_ONCMY, KPYM_HUMAN, ATP5H_HUMAN, AT5G3_BOVIN, G3P_COTJA, ATPA_RAT, COX41_BOVIN, ENOA_ALLMI, ATPD_MOUSE, FLCN_XENTR, ATPG_MACFA, COX7R_HUMAN, PPIF_MOUSE, NDUB9_BOVIN, COX7C_MOUSE, ATPO_PIG, ATPB_BOVIN, ATPG_BOVIN, COX5B_BOVIN, SUCA_HUMAN, RHOA_RAT, ATPK_MOUSE, ATPA_BOVIN, NDKM_HUMAN, SCMC…	571	201	9234	2.73549938573333	9.471209925967505E-4	8.613899846765527E-5	3.7000340291637457E-4
GOTERM_BP_ALL	GO:0009206~purine ribonucleoside triphosphate biosynthetic process	17	2.631578947368421	2.539411584384021E-7	AT5G3_MOUSE, ATPD_MOUSE, FLCN_XENTR, ATPG_MACFA, UQCC3_DANRE, ATP5I_BOVIN, ATPO_PIG, ATPB_BOVIN, ATPG_BOVIN, COX5B_BOVIN, KPYM_HUMAN, ATP5H_HUMAN, AT5G3_BOVIN, ATPK_MOUSE, ATPA_BOVIN, NDKM_HUMAN, ATPA_RAT	571	58	9234	4.739960142520684	0.0012331393036023597	1.0281973414727474E-4	4.81808344721113E-4
GOTERM_BP_ALL	GO:0009199~ribonucleoside triphosphate metabolic process	32	4.953560371517028	2.882419824252339E-7	AT5G3_MOUSE, G3P_DANRE, COQ7_MOUSE, UQCC3_DANRE, ENOB_SALSA, ATP5I_BOVIN, MYH6_MOUSE, TPISB_DANRE, G3P_ONCMY, KPYM_HUMAN, ATP5H_HUMAN, AT5G3_BOVIN, G3P_COTJA, ATPA_RAT, COX41_BOVIN, ENOA_ALLMI, ATPD_MOUSE, FLCN_XENTR, ATPG_MACFA, COX7R_HUMAN, PPIF_MOUSE, NDUB9_BOVIN, COX7C_MOUSE, ATPO_PIG, ATPB_BOVIN, ATPG_BOVIN, COX5B_BOVIN, RHOA_RAT, ATPK_MOUSE, ATPA_BOVIN, NDKM_HUMAN, SCMC3_HUMAN	571	185	9234	2.7972546977800916	0.0013995876566779142	1.0773019624721325E-4	5.468879108239122E-4
GOTERM_BP_ALL	GO:0032787~monocarboxylic acid metabolic process	48	7.430340557275541	3.0148738617681006E-7	UD2A1_RAT, DECR_HUMAN, G3P_DANRE, GCDH_BOVIN, PAHX_MOUSE, HIBCH_DANRE, ELOV4_MOUSE, CPT2_DANRE, FADS2_XENLA, AIDB_ECOLI, MTHFS_HUMAN, ECI2_HUMAN, ENOB_SALSA, ACAD8_HUMAN, TPISB_DANRE, G3P_ONCMY, ECHM_MOUSE, SASB_ANAPL, KPYM_HUMAN, ACO11_MOUSE, PYC_BOVIN, ALKMO_DANRE, ELOV5_MACFA, SDHL_MOUSE, ELOV5_RAT, CACP_COLLI, PROX1_MOUSE, PCKGM_HUMAN, ACSF2_DANRE, G3P_COTJA, ELOV7_BOVIN, ENOA_ALLMI, ECHP_DAN…	571	350	9234	2.2178233675256442	0.0014638549477945517	1.0463219925638256E-4	5.720186412982997E-4
GOTERM_BP_ALL	GO:0009145~purine nucleoside triphosphate biosynthetic process	17	2.631578947368421	4.231974230823448E-7	AT5G3_MOUSE, ATPD_MOUSE, FLCN_XENTR, ATPG_MACFA, UQCC3_DANRE, ATP5I_BOVIN, ATPO_PIG, ATPB_BOVIN, ATPG_BOVIN, COX5B_BOVIN, KPYM_HUMAN, ATP5H_HUMAN, AT5G3_BOVIN, ATPK_MOUSE, ATPA_BOVIN, NDKM_HUMAN, ATPA_RAT	571	60	9234	4.581961471103328	0.002054203943190669	1.370783848315682E-4	8.029408900545043E-4
GOTERM_BP_ALL	GO:0009167~purine ribonucleoside monophosphate metabolic process	32	4.953560371517028	6.702421581951197E-7	AT5G3_MOUSE, G3P_DANRE, HPRT_CHICK, COQ7_MOUSE, UQCC3_DANRE, ENOB_SALSA, ATP5I_BOVIN, MYH6_MOUSE, TPISB_DANRE, G3P_ONCMY, KPYM_HUMAN, ATP5H_HUMAN, AT5G3_BOVIN, G3P_COTJA, ATPA_RAT, COX41_BOVIN, ENOA_ALLMI, ATPD_MOUSE, FLCN_XENTR, ATPG_MACFA, COX7R_HUMAN, PPIF_MOUSE, NDUB9_BOVIN, COX7C_MOUSE, ATPO_PIG, ATPB_BOVIN, ATPG_BOVIN, COX5B_BOVIN, RHOA_RAT, ATPK_MOUSE, ATPA_BOVIN, SCMC3_HUMAN	571	192	9234	2.695271453590193	0.0032514104176969427	2.0352351991381745E-4	0.0012716609575469384
GOTERM_BP_ALL	GO:0009126~purine nucleoside monophosphate metabolic process	32	4.953560371517028	6.702421581951197E-7	AT5G3_MOUSE, G3P_DANRE, HPRT_CHICK, COQ7_MOUSE, UQCC3_DANRE, ENOB_SALSA, ATP5I_BOVIN, MYH6_MOUSE, TPISB_DANRE, G3P_ONCMY, KPYM_HUMAN, ATP5H_HUMAN, AT5G3_BOVIN, G3P_COTJA, ATPA_RAT, COX41_BOVIN, ENOA_ALLMI, ATPD_MOUSE, FLCN_XENTR, ATPG_MACFA, COX7R_HUMAN, PPIF_MOUSE, NDUB9_BOVIN, COX7C_MOUSE, ATPO_PIG, ATPB_BOVIN, ATPG_BOVIN, COX5B_BOVIN, RHOA_RAT, ATPK_MOUSE, ATPA_BOVIN, SCMC3_HUMAN	571	192	9234	2.695271453590193	0.0032514104176969427	2.0352351991381745E-4	0.0012716609575469384
GOTERM_BP_ALL	GO:0009142~nucleoside triphosphate biosynthetic process	18	2.786377708978328	7.897703394813453E-7	AT5G3_MOUSE, ATPD_MOUSE, FLCN_XENTR, ATPG_MACFA, UQCC3_DANRE, ATP5I_BOVIN, ATPO_PIG, ATPB_BOVIN, ATPG_BOVIN, COX5B_BOVIN, KPYM_HUMAN, SUCA_HUMAN, ATP5H_HUMAN, AT5G3_BOVIN, ATPK_MOUSE, ATPA_BOVIN, NDKM_HUMAN, ATPA_RAT	571	70	9234	4.158418814110583	0.003830141818288446	2.257095587525626E-4	0.001498442040703818
GOTERM_BP_ALL	GO:0006082~organic acid metabolic process	70	10.8359133126935	8.709952965485933E-7	UD2A1_RAT, MCCB_MOUSE, DECR_HUMAN, DPYD_DANRE, AIDB_ECOLI, ENOB_SALSA, ACAD8_HUMAN, ECHM_MOUSE, KPYM_HUMAN, SASB_ANAPL, ALAT2_XENTR, PYC_BOVIN, RT36_HUMAN, ELOV5_MACFA, PRDX4_MOUSE, SDHL_MOUSE, HIUH_DANRE, PROX1_MOUSE, CACP_COLLI, URAD_DANRE, ACSF2_DANRE, ELOV7_BOVIN, ENOA_ALLMI, CYB5_HUMAN, 3HAO_DANRE, MMSA_MOUSE, HCDH_RAT, SUCA_HUMAN, HACL1_RAT, AK1D1_HUMAN, P5CR3_DANRE, ACMSD_BOVIN, ZADH2_HUMA…	571	621	9234	1.8228889058097923	0.004223224986653729	2.3509280519096176E-4	0.0016525500537767357
GOTERM_BP_ALL	GO:0009201~ribonucleoside triphosphate biosynthetic process	17	2.631578947368421	8.712900950834015E-7	AT5G3_MOUSE, ATPD_MOUSE, FLCN_XENTR, ATPG_MACFA, UQCC3_DANRE, ATP5I_BOVIN, ATPO_PIG, ATPB_BOVIN, ATPG_BOVIN, COX5B_BOVIN, KPYM_HUMAN, ATP5H_HUMAN, AT5G3_BOVIN, ATPK_MOUSE, ATPA_BOVIN, NDKM_HUMAN, ATPA_RAT	571	63	9234	4.363772829622217	0.004224651363420873	2.2279625177046292E-4	0.0016531093742333525
GOTERM_BP_ALL	GO:0044282~small molecule catabolic process	35	5.41795665634675	1.2938785232510702E-6	MCCB_MOUSE, DHDH_DANRE, DECR_HUMAN, GCDH_BOVIN, PAHX_MOUSE, HIBCH_DANRE, HPPD_DANRE, CPT2_DANRE, MTHFS_HUMAN, AIDB_ECOLI, SCOT1_HUMAN, ECI2_HUMAN, HGD_MOUSE, ESTD_PIG, ACAD8_HUMAN, TPISB_DANRE, ECHM_MOUSE, KPYM_HUMAN, ALAT2_XENTR, HIUH_DANRE, SDHL_MOUSE, URAD_DANRE, ECHP_DANRE, ETFA_HUMAN, 3HAO_DANRE, MMSA_MOUSE, URIC_RABIT, DHSO_BOVIN, HCDH_RAT, CPT1A_HUMAN, CDO1_DANRE, HACL1_RAT, AK1D1_HUMAN, H…	571	228	9234	2.4824868651488616	0.006267238230971639	3.1429858842546565E-4	0.002454882254598889
GOTERM_BP_ALL	GO:0055086~nucleobase-containing small molecule metabolic process	53	8.204334365325078	1.5070945785457143E-6	AT5G3_MOUSE, MCCB_MOUSE, TIMP2_RAT, DPYD_DANRE, FAD1_DANRE, TYPH_HUMAN, ENOB_SALSA, ATP5I_BOVIN, MYH6_MOUSE, KPYM_HUMAN, HIUH_DANRE, URAD_DANRE, PDP_STAHJ, ENOA_ALLMI, FLCN_XENTR, ATPG_MACFA, COX7R_HUMAN, 3HAO_DANRE, NDUB9_BOVIN, COX7C_MOUSE, ATPO_PIG, ATPG_BOVIN, MMSA_MOUSE, TYPH_RAT, SUCA_HUMAN, OGA_RAT, G3P_DANRE, HPRT_CHICK, COQ7_MOUSE, AKAP9_HUMAN, UQCC3_DANRE, G3P_ONCMY, TPISB_DANRE, PAPS2_…	571	427	9234	2.0072513401444523	0.007296230402278336	3.4865244829596076E-4	0.002859412674038886
GOTERM_BP_ALL	GO:0019752~carboxylic acid metabolic process	64	9.907120743034056	1.8283593135829618E-6	UD2A1_RAT, MCCB_MOUSE, DECR_HUMAN, AIDB_ECOLI, ENOB_SALSA, ACAD8_HUMAN, ECHM_MOUSE, KPYM_HUMAN, SASB_ANAPL, ALAT2_XENTR, PYC_BOVIN, RT36_HUMAN, ELOV5_MACFA, SDHL_MOUSE, PROX1_MOUSE, CACP_COLLI, ACSF2_DANRE, ELOV7_BOVIN, ENOA_ALLMI, CYB5_HUMAN, 3HAO_DANRE, MMSA_MOUSE, HCDH_RAT, SUCA_HUMAN, HACL1_RAT, AK1D1_HUMAN, P5CR3_DANRE, ACMSD_BOVIN, ZADH2_HUMAN, ASSY_DANRE, UD2A1_MOUSE, SUCB2_HUMAN, G3P_DANR…	571	560	9234	1.8481861396047037	0.008844659848339154	4.0373693204864836E-4	0.0034689386947839296
GOTERM_BP_ALL	GO:0009161~ribonucleoside monophosphate metabolic process	32	4.953560371517028	1.8469649958936499E-6	AT5G3_MOUSE, G3P_DANRE, HPRT_CHICK, COQ7_MOUSE, UQCC3_DANRE, ENOB_SALSA, ATP5I_BOVIN, MYH6_MOUSE, TPISB_DANRE, G3P_ONCMY, KPYM_HUMAN, ATP5H_HUMAN, AT5G3_BOVIN, G3P_COTJA, ATPA_RAT, COX41_BOVIN, ENOA_ALLMI, ATPD_MOUSE, FLCN_XENTR, ATPG_MACFA, COX7R_HUMAN, PPIF_MOUSE, NDUB9_BOVIN, COX7C_MOUSE, ATPO_PIG, ATPB_BOVIN, ATPG_BOVIN, COX5B_BOVIN, RHOA_RAT, ATPK_MOUSE, ATPA_BOVIN, SCMC3_HUMAN	571	201	9234	2.574587657160781	0.008934261371588703	3.901156765181435E-4	0.003504238594331799
GOTERM_BP_ALL	GO:0043436~oxoacid metabolic process	64	9.907120743034056	1.926251228747973E-6	UD2A1_RAT, MCCB_MOUSE, DECR_HUMAN, AIDB_ECOLI, ENOB_SALSA, ACAD8_HUMAN, ECHM_MOUSE, KPYM_HUMAN, SASB_ANAPL, ALAT2_XENTR, PYC_BOVIN, RT36_HUMAN, ELOV5_MACFA, SDHL_MOUSE, PROX1_MOUSE, CACP_COLLI, ACSF2_DANRE, ELOV7_BOVIN, ENOA_ALLMI, CYB5_HUMAN, 3HAO_DANRE, MMSA_MOUSE, HCDH_RAT, SUCA_HUMAN, HACL1_RAT, AK1D1_HUMAN, P5CR3_DANRE, ACMSD_BOVIN, ZADH2_HUMAN, ASSY_DANRE, UD2A1_MOUSE, SUCB2_HUMAN, G3P_DANR…	571	561	9234	1.844891690157993	0.009315998419472726	3.8990995430743247E-4	0.003654665412433644
GOTERM_BP_ALL	GO:0046128~purine ribonucleoside metabolic process	35	5.41795665634675	2.1393834868671667E-6	MCCB_MOUSE, AT5G3_MOUSE, G3P_DANRE, HPRT_CHICK, COQ7_MOUSE, UQCC3_DANRE, ENOB_SALSA, ATP5I_BOVIN, MYH6_MOUSE, TPISB_DANRE, G3P_ONCMY, PAPS2_HUMAN, KPYM_HUMAN, ATP5H_HUMAN, AT5G3_BOVIN, G3P_COTJA, ATPA_RAT, COX41_BOVIN, ENOA_ALLMI, ATPD_MOUSE, FLCN_XENTR, ATPG_MACFA, COX7R_HUMAN, PPIF_MOUSE, NDUB9_BOVIN, COX7C_MOUSE, ATPO_PIG, ATPB_BOVIN, ATPG_BOVIN, COX5B_BOVIN, RHOA_RAT, ATPK_MOUSE, ATPA_BOVIN, …	571	233	9234	2.4292146148237785	0.01034143134291432	4.157245818867672E-4	0.004059032249503769
GOTERM_BP_ALL	GO:0009123~nucleoside monophosphate metabolic process	32	4.953560371517028	3.14135717669534E-6	AT5G3_MOUSE, G3P_DANRE, HPRT_CHICK, COQ7_MOUSE, UQCC3_DANRE, ENOB_SALSA, ATP5I_BOVIN, MYH6_MOUSE, TPISB_DANRE, G3P_ONCMY, KPYM_HUMAN, ATP5H_HUMAN, AT5G3_BOVIN, G3P_COTJA, ATPA_RAT, COX41_BOVIN, ENOA_ALLMI, ATPD_MOUSE, FLCN_XENTR, ATPG_MACFA, COX7R_HUMAN, PPIF_MOUSE, NDUB9_BOVIN, COX7C_MOUSE, ATPO_PIG, ATPB_BOVIN, ATPG_BOVIN, COX5B_BOVIN, RHOA_RAT, ATPK_MOUSE, ATPA_BOVIN, SCMC3_HUMAN	571	206	9234	2.512097665482121	0.015147975959701632	5.868999566632782E-4	0.005960013879280357
GOTERM_BP_ALL	GO:0042278~purine nucleoside metabolic process	35	5.41795665634675	3.1570508313810313E-6	MCCB_MOUSE, AT5G3_MOUSE, G3P_DANRE, HPRT_CHICK, COQ7_MOUSE, UQCC3_DANRE, ENOB_SALSA, ATP5I_BOVIN, MYH6_MOUSE, TPISB_DANRE, G3P_ONCMY, PAPS2_HUMAN, KPYM_HUMAN, ATP5H_HUMAN, AT5G3_BOVIN, G3P_COTJA, ATPA_RAT, COX41_BOVIN, ENOA_ALLMI, ATPD_MOUSE, FLCN_XENTR, ATPG_MACFA, COX7R_HUMAN, PPIF_MOUSE, NDUB9_BOVIN, COX7C_MOUSE, ATPO_PIG, ATPB_BOVIN, ATPG_BOVIN, COX5B_BOVIN, RHOA_RAT, ATPK_MOUSE, ATPA_BOVIN, …	571	237	9234	2.388215212041943	0.015223073685089239	5.67991750271668E-4	0.005989788190496892
GOTERM_BP_ALL	GO:1901135~carbohydrate derivative metabolic process	73	11.30030959752322	4.209436892910197E-6	MCCB_MOUSE, AT5G3_MOUSE, D19L3_HUMAN, FBX2_BOVIN, DPYD_DANRE, TIMP2_RAT, TYPH_HUMAN, ENOB_SALSA, ATP5I_BOVIN, MYH6_MOUSE, KPYM_HUMAN, SDF2L_HUMAN, NAGAB_CHICK, DPM2_BOVIN, PDP_STAHJ, ENOA_ALLMI, MA1A1_MOUSE, FLCN_XENTR, GLTL6_HUMAN, ATPG_MACFA, COX7R_HUMAN, NDUB9_BOVIN, COX7C_MOUSE, ATPO_PIG, ATPG_BOVIN, TYPH_RAT, COG7_MOUSE, ABHDA_PONAB, NDST1_HUMAN, CSPG4_HUMAN, ITIH4_PIG, OGA_RAT, ITIH2_HUMAN,…	571	686	9234	1.7208876044788692	0.020245938937356378	7.302224331697804E-4	0.007986376616586632
GOTERM_BP_ALL	GO:0042451~purine nucleoside biosynthetic process	19	2.941176470588235	5.388397063398367E-6	AT5G3_MOUSE, ATPD_MOUSE, FLCN_XENTR, ATPG_MACFA, HPRT_CHICK, UQCC3_DANRE, ATP5I_BOVIN, ATPO_PIG, ATPB_BOVIN, ATPG_BOVIN, COX5B_BOVIN, PAPS2_HUMAN, KPYM_HUMAN, ATP5H_HUMAN, AT5G3_BOVIN, ATPK_MOUSE, ATPA_BOVIN, NDKM_HUMAN, ATPA_RAT	571	88	9234	3.491601655787295	0.025842507570524087	9.024302154573283E-4	0.010223056782265871
GOTERM_BP_ALL	GO:0046129~purine ribonucleoside biosynthetic process	19	2.941176470588235	5.388397063398367E-6	AT5G3_MOUSE, ATPD_MOUSE, FLCN_XENTR, ATPG_MACFA, HPRT_CHICK, UQCC3_DANRE, ATP5I_BOVIN, ATPO_PIG, ATPB_BOVIN, ATPG_BOVIN, COX5B_BOVIN, PAPS2_HUMAN, KPYM_HUMAN, ATP5H_HUMAN, AT5G3_BOVIN, ATPK_MOUSE, ATPA_BOVIN, NDKM_HUMAN, ATPA_RAT	571	88	9234	3.491601655787295	0.025842507570524087	9.024302154573283E-4	0.010223056782265871
GOTERM_BP_ALL	GO:0009119~ribonucleoside metabolic process	35	5.41795665634675	7.99132645411209E-6	MCCB_MOUSE, AT5G3_MOUSE, G3P_DANRE, HPRT_CHICK, COQ7_MOUSE, UQCC3_DANRE, ENOB_SALSA, ATP5I_BOVIN, MYH6_MOUSE, TPISB_DANRE, G3P_ONCMY, PAPS2_HUMAN, KPYM_HUMAN, ATP5H_HUMAN, AT5G3_BOVIN, G3P_COTJA, ATPA_RAT, COX41_BOVIN, ENOA_ALLMI, ATPD_MOUSE, FLCN_XENTR, ATPG_MACFA, COX7R_HUMAN, PPIF_MOUSE, NDUB9_BOVIN, COX7C_MOUSE, ATPO_PIG, ATPB_BOVIN, ATPG_BOVIN, COX5B_BOVIN, RHOA_RAT, ATPK_MOUSE, ATPA_BOVIN, …	571	247	9234	2.2915263370604877	0.03808578933164031	0.0012934963911936936	0.01516107150295598
GOTERM_BP_ALL	GO:0009127~purine nucleoside monophosphate biosynthetic process	17	2.631578947368421	1.016533366096948E-5	AT5G3_MOUSE, ATPD_MOUSE, FLCN_XENTR, ATPG_MACFA, HPRT_CHICK, UQCC3_DANRE, ATP5I_BOVIN, ATPO_PIG, ATPB_BOVIN, ATPG_BOVIN, COX5B_BOVIN, KPYM_HUMAN, ATP5H_HUMAN, AT5G3_BOVIN, ATPK_MOUSE, ATPA_BOVIN, ATPA_RAT	571	75	9234	3.6655691768826624	0.04819358200528512	0.0015920734755702215	0.01928520133300804
GOTERM_BP_ALL	GO:0009168~purine ribonucleoside monophosphate biosynthetic process	17	2.631578947368421	1.016533366096948E-5	AT5G3_MOUSE, ATPD_MOUSE, FLCN_XENTR, ATPG_MACFA, HPRT_CHICK, UQCC3_DANRE, ATP5I_BOVIN, ATPO_PIG, ATPB_BOVIN, ATPG_BOVIN, COX5B_BOVIN, KPYM_HUMAN, ATP5H_HUMAN, AT5G3_BOVIN, ATPK_MOUSE, ATPA_BOVIN, ATPA_RAT	571	75	9234	3.6655691768826624	0.04819358200528512	0.0015920734755702215	0.01928520133300804
GOTERM_BP_ALL	GO:0015986~ATP synthesis coupled proton transport	12	1.8575851393188854	1.1719945053622362E-5	ATPG_BOVIN, AT5G3_MOUSE, COX5B_BOVIN, ATPD_MOUSE, ATP5H_HUMAN, ATPG_MACFA, AT5G3_BOVIN, ATPA_BOVIN, ATPO_PIG, ATP5I_BOVIN, ATPA_RAT, ATPB_BOVIN	571	38	9234	5.106830122591943	0.05535638228386197	0.0017780282667958502	0.022234227614037483
GOTERM_BP_ALL	GO:0015985~energy coupled proton transport, down electrochemical gradient	12	1.8575851393188854	1.1719945053622362E-5	ATPG_BOVIN, AT5G3_MOUSE, COX5B_BOVIN, ATPD_MOUSE, ATP5H_HUMAN, ATPG_MACFA, AT5G3_BOVIN, ATPA_BOVIN, ATPO_PIG, ATP5I_BOVIN, ATPA_RAT, ATPB_BOVIN	571	38	9234	5.106830122591943	0.05535638228386197	0.0017780282667958502	0.022234227614037483
GOTERM_BP_ALL	GO:1901659~glycosyl compound biosynthetic process	20	3.0959752321981426	1.4429305801151298E-5	AT5G3_MOUSE, ATPD_MOUSE, FLCN_XENTR, ATPG_MACFA, HPRT_CHICK, TYPH_HUMAN, UQCC3_DANRE, ATP5I_BOVIN, ATPO_PIG, ATPB_BOVIN, ATPG_BOVIN, COX5B_BOVIN, PAPS2_HUMAN, KPYM_HUMAN, ATP5H_HUMAN, AT5G3_BOVIN, ATPK_MOUSE, ATPA_BOVIN, NDKM_HUMAN, ATPA_RAT	571	103	9234	3.1401220818526516	0.06771107104070473	0.002122365884503319	0.027373563349830654
GOTERM_BP_ALL	GO:0009163~nucleoside biosynthetic process	20	3.0959752321981426	1.4429305801151298E-5	AT5G3_MOUSE, ATPD_MOUSE, FLCN_XENTR, ATPG_MACFA, HPRT_CHICK, TYPH_HUMAN, UQCC3_DANRE, ATP5I_BOVIN, ATPO_PIG, ATPB_BOVIN, ATPG_BOVIN, COX5B_BOVIN, PAPS2_HUMAN, KPYM_HUMAN, ATP5H_HUMAN, AT5G3_BOVIN, ATPK_MOUSE, ATPA_BOVIN, NDKM_HUMAN, ATPA_RAT	571	103	9234	3.1401220818526516	0.06771107104070473	0.002122365884503319	0.027373563349830654
GOTERM_BP_ALL	GO:0072521~purine-containing compound metabolic process	41	6.3467492260061915	1.4990076311836764E-5	MCCB_MOUSE, AT5G3_MOUSE, OGA_RAT, TIMP2_RAT, G3P_DANRE, HPRT_CHICK, COQ7_MOUSE, UQCC3_DANRE, AKAP9_HUMAN, ENOB_SALSA, ATP5I_BOVIN, MYH6_MOUSE, TPISB_DANRE, G3P_ONCMY, PAPS2_HUMAN, KPYM_HUMAN, ATP5H_HUMAN, AT5G3_BOVIN, HIUH_DANRE, URAD_DANRE, G3P_COTJA, ATPA_RAT, COX41_BOVIN, ENOA_ALLMI, ATPD_MOUSE, FLCN_XENTR, ATPG_MACFA, COX7R_HUMAN, PPIF_MOUSE, COX7C_MOUSE, NDUB9_BOVIN, ATPB_BOVIN, ATPO_PIG, AT…	571	321	9234	2.065535132657905	0.07024793645654293	0.0021399812833663434	0.028437247184731618
GOTERM_BP_ALL	GO:0009150~purine ribonucleotide metabolic process	37	5.727554179566564	2.0291258768671766E-5	MCCB_MOUSE, AT5G3_MOUSE, G3P_DANRE, TIMP2_RAT, HPRT_CHICK, COQ7_MOUSE, UQCC3_DANRE, AKAP9_HUMAN, ENOB_SALSA, ATP5I_BOVIN, MYH6_MOUSE, TPISB_DANRE, G3P_ONCMY, PAPS2_HUMAN, KPYM_HUMAN, ATP5H_HUMAN, AT5G3_BOVIN, G3P_COTJA, ATPA_RAT, COX41_BOVIN, ENOA_ALLMI, ATPD_MOUSE, FLCN_XENTR, ATPG_MACFA, COX7R_HUMAN, PPIF_MOUSE, NDUB9_BOVIN, COX7C_MOUSE, ATPO_PIG, ATPB_BOVIN, ATPG_BOVIN, COX5B_BOVIN, RHOA_RAT, …	571	280	9234	2.1369652239179384	0.09389150339435948	0.0028130709280310695	0.03849213583730915
GOTERM_BP_ALL	GO:0044711~single-organism biosynthetic process	80	12.38390092879257	2.3691009320949636E-5	AT5G3_MOUSE, SIK2_CHICK, DPYD_DANRE, TIMP2_RAT, GSTK1_HUMAN, FAD1_DANRE, ATS2_BOVIN, TYPH_HUMAN, ATP5I_BOVIN, KPYM_HUMAN, SASB_ANAPL, SF01_HUMAN, PYC_BOVIN, ELOV5_MACFA, SDHL_MOUSE, PROX1_MOUSE, DPM2_BOVIN, ELOV7_BOVIN, FAN_HUMAN, FLCN_XENTR, ADX_SHEEP, ATPG_MACFA, IBP7_MOUSE, 3HAO_DANRE, PCY2_BOVIN, ATPO_PIG, ATPG_BOVIN, DHSO_BOVIN, SUCA_HUMAN, CPNE3_HUMAN, AJUBA_RAT, AK1D1_HUMAN, NB5R2_DANRE, P…	571	812	9234	1.5932639134523305	0.10873722887464443	0.003192558963803771	0.04494002565135213
GOTERM_BP_ALL	GO:0006163~purine nucleotide metabolic process	38	5.88235294117647	2.5159460955738377E-5	MCCB_MOUSE, AT5G3_MOUSE, OGA_RAT, G3P_DANRE, TIMP2_RAT, HPRT_CHICK, COQ7_MOUSE, UQCC3_DANRE, AKAP9_HUMAN, ENOB_SALSA, ATP5I_BOVIN, MYH6_MOUSE, TPISB_DANRE, G3P_ONCMY, PAPS2_HUMAN, KPYM_HUMAN, ATP5H_HUMAN, AT5G3_BOVIN, G3P_COTJA, ATPA_RAT, COX41_BOVIN, ENOA_ALLMI, ATPD_MOUSE, FLCN_XENTR, ATPG_MACFA, COX7R_HUMAN, PPIF_MOUSE, COX7C_MOUSE, NDUB9_BOVIN, ATPO_PIG, ATPB_BOVIN, ATPG_BOVIN, COX5B_BOVIN, R…	571	294	9234	2.090210515029129	0.11507409326234275	0.0032986382740333164	0.04772493588499627
GOTERM_BP_ALL	GO:0006753~nucleoside phosphate metabolic process	46	7.120743034055728	2.7902473689192026E-5	AT5G3_MOUSE, MCCB_MOUSE, OGA_RAT, TIMP2_RAT, G3P_DANRE, FAD1_DANRE, HPRT_CHICK, COQ7_MOUSE, UQCC3_DANRE, AKAP9_HUMAN, ENOB_SALSA, ATP5I_BOVIN, MYH6_MOUSE, TPISB_DANRE, G3P_ONCMY, PAPS2_HUMAN, KPYM_HUMAN, ATP5H_HUMAN, TYPH_MOUSE, AT5G3_BOVIN, PCKGM_HUMAN, G3P_COTJA, ATPA_RAT, COX41_BOVIN, ENOA_ALLMI, ATPD_MOUSE, FLCN_XENTR, ATPG_MACFA, COX7R_HUMAN, 3HAO_DANRE, PPIF_MOUSE, COX7C_MOUSE, NDUB9_BOVIN,…	571	388	9234	1.9172549515229205	0.12679070636700884	0.0035615376564702705	0.05292684716107221
GOTERM_BP_ALL	GO:0019395~fatty acid oxidation	16	2.476780185758514	3.075771945511468E-5	ECHP_DANRE, DECR_HUMAN, DCMC_HUMAN, GCDH_BOVIN, PAHX_MOUSE, HIBCH_DANRE, ETFA_HUMAN, CPT2_DANRE, AIDB_ECOLI, ECI2_HUMAN, ACAD8_HUMAN, ECHM_MOUSE, HCDH_RAT, CPT1A_HUMAN, HACL1_RAT, DGAT1_MOUSE	571	73	9234	3.5444665691049106	0.1388219980270562	0.0038248219781115145	0.058341327279431976
GOTERM_BP_ALL	GO:0042455~ribonucleoside biosynthetic process	19	2.941176470588235	3.409428584109135E-5	AT5G3_MOUSE, ATPD_MOUSE, FLCN_XENTR, ATPG_MACFA, HPRT_CHICK, UQCC3_DANRE, ATP5I_BOVIN, ATPO_PIG, ATPB_BOVIN, ATPG_BOVIN, COX5B_BOVIN, PAPS2_HUMAN, KPYM_HUMAN, ATP5H_HUMAN, AT5G3_BOVIN, ATPK_MOUSE, ATPA_BOVIN, NDKM_HUMAN, ATPA_RAT	571	100	9234	3.0726094570928195	0.15267161776109994	0.004133109073419683	0.06466819669630475
GOTERM_BP_ALL	GO:0034440~lipid oxidation	16	2.476780185758514	3.642364613910117E-5	ECHP_DANRE, DECR_HUMAN, DCMC_HUMAN, GCDH_BOVIN, PAHX_MOUSE, HIBCH_DANRE, ETFA_HUMAN, CPT2_DANRE, AIDB_ECOLI, ECI2_HUMAN, ACAD8_HUMAN, ECHM_MOUSE, HCDH_RAT, CPT1A_HUMAN, HACL1_RAT, DGAT1_MOUSE	571	74	9234	3.4965683722251146	0.16220825176392772	0.0043074212093112685	0.06908495521891211
GOTERM_BP_ALL	GO:1901564~organonitrogen compound metabolic process	126	19.5046439628483	3.6490788718915555E-5	MCCB_MOUSE, AT5G3_MOUSE, RT15_DANRE, GSTK1_HUMAN, FAD1_DANRE, RS4_ICTPU, TSAC_MYCTU, ENOB_SALSA, MYH6_MOUSE, ALAT2_XENTR, TSAP1_HUMAN, PRDX4_MOUSE, HIUH_DANRE, PDP_STAHJ, ENOA_ALLMI, FLCN_XENTR, ATPG_MACFA, COX7R_HUMAN, COX7C_MOUSE, ATPG_BOVIN, EIF3E_SALSA, RS15A_RAT, RM37_CHICK, AJUBA_RAT, NDST1_HUMAN, ACMSD_BOVIN, ASSY_DANRE, CSPG4_HUMAN, CBPZ_CHICK, ITIH2_HUMAN, MMAA_MOUSE, HPRT_CHICK, HIBCH_D…	571	1454	9234	1.4013928603261248	0.1624815431801354	0.004212814844545054	0.06921226320774077
GOTERM_BP_ALL	GO:0019693~ribose phosphate metabolic process	38	5.88235294117647	3.6528330590942086E-5	MCCB_MOUSE, AT5G3_MOUSE, G3P_DANRE, TIMP2_RAT, HPRT_CHICK, COQ7_MOUSE, UQCC3_DANRE, AKAP9_HUMAN, ENOB_SALSA, ATP5I_BOVIN, MYH6_MOUSE, TPISB_DANRE, G3P_ONCMY, PAPS2_HUMAN, KPYM_HUMAN, ATP5H_HUMAN, AT5G3_BOVIN, G3P_COTJA, ATPA_RAT, COX41_BOVIN, ENOA_ALLMI, ATPD_MOUSE, FLCN_XENTR, ATPG_MACFA, COX7R_HUMAN, PPIF_MOUSE, COX7C_MOUSE, NDUB9_BOVIN, ATPO_PIG, ATPB_BOVIN, ATPG_BOVIN, COX5B_BOVIN, RHOA_RAT, …	571	299	9234	2.055257161934996	0.16263431155375796	0.004119269186993124	0.06928344569349099
GOTERM_BP_ALL	GO:0009259~ribonucleotide metabolic process	37	5.727554179566564	4.0307379014216203E-5	MCCB_MOUSE, AT5G3_MOUSE, G3P_DANRE, TIMP2_RAT, HPRT_CHICK, COQ7_MOUSE, UQCC3_DANRE, AKAP9_HUMAN, ENOB_SALSA, ATP5I_BOVIN, MYH6_MOUSE, TPISB_DANRE, G3P_ONCMY, PAPS2_HUMAN, KPYM_HUMAN, ATP5H_HUMAN, AT5G3_BOVIN, G3P_COTJA, ATPA_RAT, COX41_BOVIN, ENOA_ALLMI, ATPD_MOUSE, FLCN_XENTR, ATPG_MACFA, COX7R_HUMAN, PPIF_MOUSE, NDUB9_BOVIN, COX7C_MOUSE, ATPO_PIG, ATPB_BOVIN, ATPG_BOVIN, COX5B_BOVIN, RHOA_RAT, …	571	289	9234	2.0704161338997324	0.17787062180032054	0.004441414478603578	0.07644858742346106
GOTERM_BP_ALL	GO:0009156~ribonucleoside monophosphate biosynthetic process	17	2.631578947368421	4.520264008004069E-5	AT5G3_MOUSE, ATPD_MOUSE, FLCN_XENTR, ATPG_MACFA, HPRT_CHICK, UQCC3_DANRE, ATP5I_BOVIN, ATPO_PIG, ATPB_BOVIN, ATPG_BOVIN, COX5B_BOVIN, KPYM_HUMAN, ATP5H_HUMAN, AT5G3_BOVIN, ATPK_MOUSE, ATPA_BOVIN, ATPA_RAT	571	84	9234	3.272829622216663	0.1971959301019175	0.004869098264124738	0.0857293642749779
GOTERM_BP_ALL	GO:0016054~organic acid catabolic process	26	4.024767801857585	4.6268119109131315E-5	MCCB_MOUSE, DECR_HUMAN, GCDH_BOVIN, PAHX_MOUSE, HPPD_DANRE, HIBCH_DANRE, CPT2_DANRE, MTHFS_HUMAN, AIDB_ECOLI, ECI2_HUMAN, HGD_MOUSE, ACAD8_HUMAN, ECHM_MOUSE, ALAT2_XENTR, SDHL_MOUSE, ECHP_DANRE, ETFA_HUMAN, 3HAO_DANRE, MMSA_MOUSE, HCDH_RAT, CPT1A_HUMAN, HACL1_RAT, CDO1_DANRE, HGD_HUMAN, AK1D1_HUMAN, ACMSD_BOVIN	571	171	9234	2.458844133099825	0.20134162618315654	0.00487551053059021	0.08774926541370576
GOTERM_BP_ALL	GO:0009117~nucleotide metabolic process	45	6.96594427244582	4.653690111992184E-5	AT5G3_MOUSE, MCCB_MOUSE, OGA_RAT, TIMP2_RAT, G3P_DANRE, FAD1_DANRE, HPRT_CHICK, COQ7_MOUSE, UQCC3_DANRE, AKAP9_HUMAN, ENOB_SALSA, ATP5I_BOVIN, MYH6_MOUSE, TPISB_DANRE, G3P_ONCMY, PAPS2_HUMAN, KPYM_HUMAN, ATP5H_HUMAN, TYPH_MOUSE, AT5G3_BOVIN, G3P_COTJA, PCKGM_HUMAN, ATPA_RAT, COX41_BOVIN, ENOA_ALLMI, ATPD_MOUSE, FLCN_XENTR, ATPG_MACFA, COX7R_HUMAN, 3HAO_DANRE, PPIF_MOUSE, COX7C_MOUSE, NDUB9_BOVIN,…	571	384	9234	1.895112740805604	0.20238405094919953	0.004799679955540981	0.08825880766154537
GOTERM_BP_ALL	GO:0009124~nucleoside monophosphate biosynthetic process	17	2.631578947368421	7.053418499176502E-5	AT5G3_MOUSE, ATPD_MOUSE, FLCN_XENTR, ATPG_MACFA, HPRT_CHICK, UQCC3_DANRE, ATP5I_BOVIN, ATPO_PIG, ATPB_BOVIN, ATPG_BOVIN, COX5B_BOVIN, KPYM_HUMAN, ATP5H_HUMAN, AT5G3_BOVIN, ATPK_MOUSE, ATPA_BOVIN, ATPA_RAT	571	87	9234	3.1599734283471226	0.2901756205133279	0.007114936726387744	0.13374162732335826
GOTERM_BP_ALL	GO:0046395~carboxylic acid catabolic process	23	3.560371517027864	8.274494989836054E-5	ECHP_DANRE, MCCB_MOUSE, DECR_HUMAN, GCDH_BOVIN, PAHX_MOUSE, HPPD_DANRE, HIBCH_DANRE, ETFA_HUMAN, CPT2_DANRE, AIDB_ECOLI, ECI2_HUMAN, HGD_MOUSE, ACAD8_HUMAN, MMSA_MOUSE, ECHM_MOUSE, HCDH_RAT, CPT1A_HUMAN, HACL1_RAT, CDO1_DANRE, ALAT2_XENTR, HGD_HUMAN, AK1D1_HUMAN, SDHL_MOUSE	571	146	9234	2.5475853465441545	0.33106898890228575	0.008172024877833306	0.15687755058129138
GOTERM_BP_ALL	GO:1902600~hydrogen ion transmembrane transport	15	2.321981424148607	1.4457388998038572E-4	AT5G3_MOUSE, COX41_BOVIN, ATPD_MOUSE, CYB5_HUMAN, ATPG_MACFA, COX7R_HUMAN, ATP5I_BOVIN, ATPO_PIG, ATPB_BOVIN, ATPG_BOVIN, COX5B_BOVIN, ATP5H_HUMAN, AT5G3_BOVIN, ATPA_BOVIN, ATPA_RAT	571	74	9234	3.278032848961045	0.5046721026217496	0.013952455862283775	0.2739478674817719
GOTERM_BP_ALL	GO:0009152~purine ribonucleotide biosynthetic process	21	3.2507739938080498	1.596667723318161E-4	AT5G3_MOUSE, ATPD_MOUSE, FLCN_XENTR, TIMP2_RAT, ATPG_MACFA, HPRT_CHICK, UQCC3_DANRE, AKAP9_HUMAN, ATP5I_BOVIN, ATPO_PIG, ATPB_BOVIN, ATPG_BOVIN, COX5B_BOVIN, PAPS2_HUMAN, KPYM_HUMAN, ATP5H_HUMAN, AT5G3_BOVIN, ATPK_MOUSE, ATPA_BOVIN, NDKM_HUMAN, ATPA_RAT	571	132	9234	2.572759114790639	0.5397027441163786	0.015098249070812697	0.30250580935821114
GOTERM_BP_ALL	GO:0072329~monocarboxylic acid catabolic process	15	2.321981424148607	1.6788863293324508E-4	ECHP_DANRE, DECR_HUMAN, GCDH_BOVIN, PAHX_MOUSE, HIBCH_DANRE, ETFA_HUMAN, CPT2_DANRE, AIDB_ECOLI, ECI2_HUMAN, ACAD8_HUMAN, ECHM_MOUSE, HCDH_RAT, CPT1A_HUMAN, HACL1_RAT, AK1D1_HUMAN	571	75	9234	3.234325744308231	0.5577320480332462	0.015566783705462828	0.318059512963631
GOTERM_BP_ALL	GO:0015992~proton transport	17	2.631578947368421	2.0748517237180618E-4	COX41_BOVIN, AT5G3_MOUSE, ATPD_MOUSE, CYB5_HUMAN, ATPG_MACFA, COX7R_HUMAN, PPIF_MOUSE, ATP5I_BOVIN, ATPO_PIG, ATPB_BOVIN, ATPG_BOVIN, COX5B_BOVIN, ATP5H_HUMAN, AT5G3_BOVIN, ATPK_MOUSE, ATPA_BOVIN, ATPA_RAT	571	95	9234	2.8938704028021016	0.6351522213691886	0.018844242375969933	0.39293407399942915
GOTERM_BP_ALL	GO:0006164~purine nucleotide biosynthetic process	21	3.2507739938080498	2.179527150417489E-4	AT5G3_MOUSE, ATPD_MOUSE, FLCN_XENTR, TIMP2_RAT, ATPG_MACFA, HPRT_CHICK, UQCC3_DANRE, AKAP9_HUMAN, ATP5I_BOVIN, ATPO_PIG, ATPB_BOVIN, ATPG_BOVIN, COX5B_BOVIN, PAPS2_HUMAN, KPYM_HUMAN, ATP5H_HUMAN, AT5G3_BOVIN, ATPK_MOUSE, ATPA_BOVIN, NDKM_HUMAN, ATPA_RAT	571	135	9234	2.5155866900175132	0.6532487686361977	0.019422745685236387	0.41271863223422134
GOTERM_BP_ALL	GO:0009062~fatty acid catabolic process	14	2.1671826625387	2.2247932558253398E-4	ECHP_DANRE, DECR_HUMAN, GCDH_BOVIN, PAHX_MOUSE, HIBCH_DANRE, ETFA_HUMAN, CPT2_DANRE, AIDB_ECOLI, ECI2_HUMAN, ACAD8_HUMAN, ECHM_MOUSE, HCDH_RAT, CPT1A_HUMAN, HACL1_RAT	571	68	9234	3.3294529720820027	0.6607938736072034	0.01946528041356088	0.4212731634395728
GOTERM_BP_ALL	GO:0008152~metabolic process	445	68.88544891640866	2.5582097225666084E-4	MCCB_MOUSE, CBX1_MOUSE, PSA3_BOVIN, MMP15_HUMAN, RS4_ICTPU, RAB31_HUMAN, PERP_HUMAN, ALAT2_XENTR, JAK1_DANRE, TSAP1_HUMAN, PLPL7_MOUSE, TNF6B_HUMAN, GPBL1_PONAB, ACSF2_DANRE, ENOA_ALLMI, RNT2_HUMAN, PCY2_BOVIN, SFPQ_MOUSE, TNR5_HUMAN, RS15A_RAT, COG7_MOUSE, BEND6_HUMAN, NB5R2_DANRE, USP9X_MOUSE, CBPZ_CHICK, ITIH2_HUMAN, IHH_CHICK, HIBCH_DANRE, PROC_PIG, FETUB_HUMAN, CANT1_RAT, MCFD2_RAT, UGPA_HUM…	571	6610	9234	1.0887102543246314	0.7115383493078636	0.021955273419464016	0.4842618144574651
GOTERM_BP_ALL	GO:0006818~hydrogen transport	17	2.631578947368421	2.6582143198281417E-4	COX41_BOVIN, AT5G3_MOUSE, ATPD_MOUSE, CYB5_HUMAN, ATPG_MACFA, COX7R_HUMAN, PPIF_MOUSE, ATP5I_BOVIN, ATPO_PIG, ATPB_BOVIN, ATPG_BOVIN, COX5B_BOVIN, ATP5H_HUMAN, AT5G3_BOVIN, ATPK_MOUSE, ATPA_BOVIN, ATPA_RAT	571	97	9234	2.834202971816491	0.7252237199267496	0.022408244001220212	0.5031472072613008
GOTERM_BP_ALL	GO:0009112~nucleobase metabolic process	10	1.5479876160990713	3.191236888924136E-4	URIC_RABIT, MMSA_MOUSE, TYPH_RAT, DPYD_DANRE, HPRT_CHICK, TYPH_MOUSE, HIUH_DANRE, URAD_DANRE, TYPH_HUMAN, PDP_STAHJ	571	37	9234	4.370710465281394	0.787936490717651	0.026384803549455604	0.6037487269660913
GOTERM_BP_ALL	GO:0006635~fatty acid beta-oxidation	12	1.8575851393188854	3.781410257846993E-4	ECHP_DANRE, ACAD8_HUMAN, ECHM_MOUSE, HCDH_RAT, DECR_HUMAN, CPT1A_HUMAN, GCDH_BOVIN, ETFA_HUMAN, HIBCH_DANRE, CPT2_DANRE, AIDB_ECOLI, ECI2_HUMAN	571	54	9234	3.5936952714535906	0.8408224013766746	0.030667943504952278	0.7150243535452239
GOTERM_BP_ALL	GO:0009260~ribonucleotide biosynthetic process	21	3.2507739938080498	3.9266310282982394E-4	AT5G3_MOUSE, ATPD_MOUSE, FLCN_XENTR, TIMP2_RAT, ATPG_MACFA, HPRT_CHICK, UQCC3_DANRE, AKAP9_HUMAN, ATP5I_BOVIN, ATPO_PIG, ATPB_BOVIN, ATPG_BOVIN, COX5B_BOVIN, PAPS2_HUMAN, KPYM_HUMAN, ATP5H_HUMAN, AT5G3_BOVIN, ATPK_MOUSE, ATPA_BOVIN, NDKM_HUMAN, ATPA_RAT	571	141	9234	2.4085404478891084	0.8516713272327745	0.03130493959110836	0.742387248299925
GOTERM_BP_ALL	GO:0006631~fatty acid metabolic process	29	4.489164086687306	4.184509046853994E-4	DECR_HUMAN, GCDH_BOVIN, PAHX_MOUSE, HIBCH_DANRE, CPT2_DANRE, ELOV4_MOUSE, AIDB_ECOLI, FADS2_XENLA, ECI2_HUMAN, ACAD8_HUMAN, ECHM_MOUSE, SASB_ANAPL, ACO11_MOUSE, ALKMO_DANRE, ELOV5_MACFA, ELOV5_RAT, CACP_COLLI, ACSF2_DANRE, ELOV7_BOVIN, ECHP_DANRE, DCMC_HUMAN, ETFA_HUMAN, DHB8_HUMAN, HCDH_RAT, CPT1A_HUMAN, HACL1_RAT, ACLY_MOUSE, DGAT1_MOUSE, ZADH2_HUMAN	571	230	9234	2.0390314474986675	0.8691467055271319	0.032789372035192166	0.790959724606588
GOTERM_BP_ALL	GO:0046390~ribose phosphate biosynthetic process	21	3.2507739938080498	4.3135094835233584E-4	AT5G3_MOUSE, ATPD_MOUSE, FLCN_XENTR, TIMP2_RAT, ATPG_MACFA, HPRT_CHICK, UQCC3_DANRE, AKAP9_HUMAN, ATP5I_BOVIN, ATPO_PIG, ATPB_BOVIN, ATPG_BOVIN, COX5B_BOVIN, PAPS2_HUMAN, KPYM_HUMAN, ATP5H_HUMAN, AT5G3_BOVIN, ATPK_MOUSE, ATPA_BOVIN, NDKM_HUMAN, ATPA_RAT	571	142	9234	2.391578895439185	0.8771002663588244	0.03324742443454809	0.8152490829840153
GOTERM_BP_ALL	GO:0015672~monovalent inorganic cation transport	28	4.3343653250774	4.987862158257583E-4	AT5G3_MOUSE, HCN4_HUMAN, PLM_BOVIN, AKAP9_HUMAN, ATP5I_BOVIN, ATP5H_HUMAN, TPC10_HUMAN, AT5G3_BOVIN, DPP10_HUMAN, ATPA_RAT, COX41_BOVIN, ATPD_MOUSE, CYB5_HUMAN, ATPG_MACFA, COX7R_HUMAN, KINH_HUMAN, WNK1_HUMAN, PPIF_MOUSE, WWP2_MOUSE, DYN2_HUMAN, ATPO_PIG, ATPB_BOVIN, ATPG_BOVIN, COX5B_BOVIN, COMD9_HUMAN, ATPK_MOUSE, ATPA_BOVIN, ABCBB_HUMAN	571	221	9234	2.0488941366658477	0.9114516770057827	0.037748544158928254	0.9421305802810753
GOTERM_BP_ALL	GO:0006629~lipid metabolic process	70	10.8359133126935	5.258055713063979E-4	T150A_XENTR, SIK2_CHICK, DECR_HUMAN, AIDB_ECOLI, ACAD8_HUMAN, ECHM_MOUSE, SASB_ANAPL, CHIP_CHICK, SF01_HUMAN, DHRS4_RABIT, PYC_BOVIN, PLPL7_MOUSE, NAGAB_CHICK, ELOV5_MACFA, PROX1_MOUSE, DPM2_BOVIN, CACP_COLLI, ACSF2_DANRE, ELOV7_BOVIN, FAN_HUMAN, ADX_SHEEP, IBP7_MOUSE, PCY2_BOVIN, NCEH1_BOVIN, HCDH_RAT, HACL1_RAT, CPNE3_HUMAN, AJUBA_RAT, AK1D1_HUMAN, PPCT_RAT, NB5R2_DANRE, RDHE2_MOUSE, ZADH2_HUMA…	571	755	9234	1.4993563053084515	0.9223513561175438	0.039143921694595574	0.9929251578103204
GOTERM_BP_ALL	GO:0072522~purine-containing compound biosynthetic process	21	3.2507739938080498	5.679830371903603E-4	AT5G3_MOUSE, ATPD_MOUSE, FLCN_XENTR, TIMP2_RAT, ATPG_MACFA, HPRT_CHICK, UQCC3_DANRE, AKAP9_HUMAN, ATP5I_BOVIN, ATPO_PIG, ATPB_BOVIN, ATPG_BOVIN, COX5B_BOVIN, PAPS2_HUMAN, KPYM_HUMAN, ATP5H_HUMAN, AT5G3_BOVIN, ATPK_MOUSE, ATPA_BOVIN, NDKM_HUMAN, ATPA_RAT	571	145	9234	2.342097952774926	0.9367470582646062	0.04158172074085431	1.0721666505900784
GOTERM_BP_ALL	GO:1901293~nucleoside phosphate biosynthetic process	24	3.7151702786377707	7.397156822626482E-4	AT5G3_MOUSE, ATPD_MOUSE, FLCN_XENTR, TIMP2_RAT, ATPG_MACFA, FAD1_DANRE, HPRT_CHICK, 3HAO_DANRE, UQCC3_DANRE, AKAP9_HUMAN, ATP5I_BOVIN, ATPB_BOVIN, ATPO_PIG, ATPG_BOVIN, COX5B_BOVIN, PAPS2_HUMAN, KPYM_HUMAN, ATP5H_HUMAN, SUCA_HUMAN, AT5G3_BOVIN, ATPA_BOVIN, ATPK_MOUSE, NDKM_HUMAN, ATPA_RAT	571	181	9234	2.1443043608673356	0.9725560223389269	0.05302152629351342	1.3941918204745662
GOTERM_BP_ALL	GO:0006091~generation of precursor metabolites and energy	28	4.3343653250774	9.912921560802286E-4	SUCB2_HUMAN, G3P_DANRE, COQ7_MOUSE, UGPA_HUMAN, KHK_RAT, UQCC3_DANRE, GDE_HUMAN, ENOB_SALSA, TPISB_DANRE, G3P_ONCMY, KPYM_HUMAN, MDHM_PONAB, G3P_COTJA, CISD1_BOVIN, ENOA_ALLMI, COX41_BOVIN, PYGL_BOVIN, ETFA_HUMAN, COX7R_HUMAN, PPIF_MOUSE, TRAP1_MOUSE, NDUB9_BOVIN, COX7C_MOUSE, COX5B_BOVIN, NDUV1_MOUSE, SUCA_HUMAN, RHOA_RAT, SCMC3_HUMAN	571	231	9234	1.9601974207928674	0.9919257681238708	0.06940073596264495	1.8641441482253662
GOTERM_BP_ALL	GO:1901137~carbohydrate derivative biosynthetic process	43	6.656346749226007	0.001434310042613155	AT5G3_MOUSE, OGA_RAT, D19L3_HUMAN, TIMP2_RAT, IHH_CHICK, HPRT_CHICK, NAGPA_MOUSE, CANT1_RAT, UGPA_HUMAN, UQCC3_DANRE, TYPH_HUMAN, AKAP9_HUMAN, ATP5I_BOVIN, TPISB_DANRE, PAPS2_HUMAN, KPYM_HUMAN, SDF2_MOUSE, ATP5H_HUMAN, GLT10_RAT, SDF2L_HUMAN, AT5G3_BOVIN, PQLC3_MOUSE, DPM2_BOVIN, ATPA_RAT, ATPD_MOUSE, MA1A1_MOUSE, FLCN_XENTR, UAP1_MOUSE, ATPG_MACFA, GLTL6_HUMAN, SIAT9_HUMAN, ATPB_BOVIN, ATPO_PIG,…	571	423	9234	1.6439244326862168	0.9990643932969612	0.09747912708562956	2.6865611151652202
GOTERM_BP_ALL	GO:0009165~nucleotide biosynthetic process	23	3.560371517027864	0.0014880112831204906	AT5G3_MOUSE, ATPD_MOUSE, FLCN_XENTR, TIMP2_RAT, ATPG_MACFA, FAD1_DANRE, HPRT_CHICK, 3HAO_DANRE, UQCC3_DANRE, AKAP9_HUMAN, ATP5I_BOVIN, ATPB_BOVIN, ATPO_PIG, ATPG_BOVIN, COX5B_BOVIN, PAPS2_HUMAN, KPYM_HUMAN, ATP5H_HUMAN, AT5G3_BOVIN, ATPK_MOUSE, ATPA_BOVIN, NDKM_HUMAN, ATPA_RAT	571	179	9234	2.0779187742762377	0.9992795478172041	0.09955322737544503	2.785807074665936
GOTERM_BP_ALL	GO:0016042~lipid catabolic process	23	3.560371517027864	0.0017189429890717763	ECHP_DANRE, PLD3A_DANRE, DECR_HUMAN, GCDH_BOVIN, PAHX_MOUSE, HIBCH_DANRE, ETFA_HUMAN, PRDX6_CHICK, CPT2_DANRE, PLCL2_HUMAN, AIDB_ECOLI, ECI2_HUMAN, NCEH1_BOVIN, ACAD8_HUMAN, ECHM_MOUSE, HCDH_RAT, CPT1A_HUMAN, HACL1_RAT, NCEH1_HUMAN, AK1D1_HUMAN, PLPL7_MOUSE, NAGAB_CHICK, FABP7_HUMAN	571	181	9234	2.0549583458311966	0.9997658458321296	0.11256665873995719	3.2115032776202757
GOTERM_BP_ALL	GO:0010466~negative regulation of peptidase activity	15	2.321981424148607	0.0019615937418504936	ITIH4_PIG, TICN3_HUMAN, ITIH2_HUMAN, TIMP2_RAT, IC1_RAT, FETUB_HUMAN, KALM_HUMAN, BIRC6_HUMAN, ECM1_RAT, ECM1_HUMAN, ANT3_MOUSE, INT1_MOUSE, COSA1_MOUSE, FABPL_PIG, VTNC_HUMAN	571	95	9234	2.553415061295972	0.9999281366807166	0.1257393177156686	3.656899345823228
GOTERM_BP_ALL	GO:0051346~negative regulation of hydrolase activity	23	3.560371517027864	0.0029728441805107215	RADI_BOVIN, ITIH4_PIG, TICN3_HUMAN, ITIH2_HUMAN, TIMP2_RAT, GPTC2_MOUSE, IC1_RAT, FETUB_HUMAN, KALM_HUMAN, WNK1_HUMAN, PPIF_MOUSE, CE192_HUMAN, BIRC6_HUMAN, ECM1_RAT, ECM1_HUMAN, ANT3_MOUSE, INT1_MOUSE, CNST_MOUSE, NEIL1_MOUSE, COSA1_MOUSE, RBM26_HUMAN, VTNC_HUMAN, FABPL_PIG	571	189	9234	1.96797598198649	0.9999994785038596	0.18202581331281698	5.492272857007441
GOTERM_BP_ALL	GO:0016052~carbohydrate catabolic process	15	2.321981424148607	0.0031949460262397475	ENOA_ALLMI, TPISB_DANRE, G3P_ONCMY, DHDH_DANRE, DHSO_BOVIN, KPYM_HUMAN, DEOC_MOUSE, G3P_DANRE, PYGL_BOVIN, NAGAB_CHICK, ABHDA_PONAB, KHK_RAT, G3P_COTJA, GDE_HUMAN, ENOB_SALSA	571	100	9234	2.4257443082311734	0.9999998233499623	0.19184491725380037	5.8909171241668385
GOTERM_BP_ALL	GO:0030258~lipid modification	19	2.941176470588235	0.0034761791476981708	ECHP_DANRE, T150A_XENTR, DECR_HUMAN, DCMC_HUMAN, GCDH_BOVIN, PAHX_MOUSE, HIBCH_DANRE, ETFA_HUMAN, CPT2_DANRE, AIDB_ECOLI, ECI2_HUMAN, ACAD8_HUMAN, ECHM_MOUSE, HCDH_RAT, CPT1A_HUMAN, HACL1_RAT, DGKZ_HUMAN, DGKE_HUMAN, DGAT1_MOUSE	571	145	9234	2.1190410048915997	0.999999955160677	0.20439391651350547	6.393409206911582
GOTERM_BP_ALL	GO:0006206~pyrimidine nucleobase metabolic process	6	0.9287925696594427	0.0038480594640441027	MMSA_MOUSE, TYPH_RAT, DPYD_DANRE, TYPH_MOUSE, TYPH_HUMAN, PDP_STAHJ	571	18	9234	5.390542907180386	0.9999999926882885	0.22103085796596822	7.053963206092984
GOTERM_BP_ALL	GO:0019637~organophosphate metabolic process	56	8.6687306501548	0.004146943640699306	AT5G3_MOUSE, MCCB_MOUSE, T150A_XENTR, TIMP2_RAT, FAD1_DANRE, ENOB_SALSA, ATP5I_BOVIN, MYH6_MOUSE, KPYM_HUMAN, PLPL7_MOUSE, DPM2_BOVIN, ENOA_ALLMI, FLCN_XENTR, ATPG_MACFA, COX7R_HUMAN, 3HAO_DANRE, PCY2_BOVIN, NDUB9_BOVIN, COX7C_MOUSE, ATPO_PIG, ATPG_BOVIN, TYPH_RAT, SUCA_HUMAN, CPNE3_HUMAN, AJUBA_RAT, OGA_RAT, G3P_DANRE, HPRT_CHICK, COQ7_MOUSE, UGPA_HUMAN, SMS1_RAT, AKAP9_HUMAN, UQCC3_DANRE, G3P_O…	571	624	9234	1.4513000134716423	0.999999998298738	0.23331774641563519	7.581654380620073
GOTERM_BP_ALL	GO:0006732~coenzyme metabolic process	27	4.179566563467492	0.004211547462685907	MCCB_MOUSE, ENOA_ALLMI, SUCB2_HUMAN, G3P_DANRE, DCMC_HUMAN, FAD1_DANRE, COQ7_MOUSE, ELOV4_MOUSE, 3HAO_DANRE, MTHFS_HUMAN, ENOB_SALSA, COQ3_HUMAN, G3P_ONCMY, TPISB_DANRE, KPYM_HUMAN, SUCA_HUMAN, ACO11_MOUSE, ACLY_MOUSE, ELOV5_MACFA, TKT_HUMAN, ELOV5_RAT, DGAT1_MOUSE, PCKGM_HUMAN, COQ5_DANRE, G3P_COTJA, PDXK_PIG, ELOV7_BOVIN	571	243	9234	1.7968476357267953	0.9999999987587201	0.233810898472397	7.695341217624819
GOTERM_BP_ALL	GO:0009056~catabolic process	100	15.479876160990713	0.004564955555943425	MCCB_MOUSE, PSA3_BOVIN, DECR_HUMAN, MMP15_HUMAN, KHK_RAT, ENOB_SALSA, ESTD_PIG, FAF1_MOUSE, CHIP_CHICK, SDF2L_HUMAN, ALAT2_XENTR, PLPL7_MOUSE, HIUH_DANRE, ENOA_ALLMI, UBE4B_HUMAN, PYGL_BOVIN, UBE4B_MOUSE, RNT2_HUMAN, WWP2_MOUSE, HCDH_RAT, DHSO_BOVIN, UBP49_HUMAN, UBE3B_MOUSE, ABHDA_PONAB, ACMSD_BOVIN, CSPG4_HUMAN, PLD3A_DANRE, UBR5_MOUSE, USP9X_MOUSE, HPRT_CHICK, PAHX_MOUSE, HPPD_DANRE, HIBCH_DAN…	571	1252	9234	1.291663635905843	0.9999999997787884	0.24800407882421494	8.314911644788836
GOTERM_BP_ALL	GO:0044242~cellular lipid catabolic process	17	2.631578947368421	0.00493089743426278	ECHP_DANRE, DECR_HUMAN, GCDH_BOVIN, PAHX_MOUSE, HIBCH_DANRE, ETFA_HUMAN, CPT2_DANRE, AIDB_ECOLI, ECI2_HUMAN, ACAD8_HUMAN, ECHM_MOUSE, HCDH_RAT, CPT1A_HUMAN, HACL1_RAT, NAGAB_CHICK, PLPL7_MOUSE, FABP7_HUMAN	571	127	9234	2.1647062068204694	0.9999999999629404	0.26216244386888043	8.952302688622826
GOTERM_BP_ALL	GO:0052547~regulation of peptidase activity	23	3.560371517027864	0.005226912270257742	ITIH4_PIG, TICN3_HUMAN, PSA3_BOVIN, ITIH2_HUMAN, NOD1_HUMAN, TIMP2_RAT, IC1_RAT, FETUB_HUMAN, KALM_HUMAN, ANTR1_RAT, PERP_HUMAN, BIRC6_HUMAN, ECM1_RAT, ECM1_HUMAN, ANT3_MOUSE, RHOA_RAT, INT1_MOUSE, RIPK1_HUMAN, COSA1_MOUSE, PDCD5_MOUSE, VTNC_HUMAN, FABPL_PIG, PCOC1_HUMAN	571	198	9234	1.8785225282598315	0.9999999999912693	0.2726170449306531	9.464822659058125
GOTERM_BP_ALL	GO:0044283~small molecule biosynthetic process	32	4.953560371517028	0.005349959763343927	SIK2_CHICK, DPYD_DANRE, MMAA_MOUSE, COQ7_MOUSE, ELOV4_MOUSE, SPS2_PIG, FADS2_XENLA, TPISB_DANRE, SASB_ANAPL, KPYM_HUMAN, PYC_BOVIN, MMAB_MOUSE, ALKMO_DANRE, ELOV5_MACFA, SDHL_MOUSE, ELOV5_RAT, PROX1_MOUSE, PCKGM_HUMAN, ELOV7_BOVIN, DCMC_HUMAN, 3HAO_DANRE, DHB8_HUMAN, COQ3_HUMAN, DHSO_BOVIN, CDO1_DANRE, ACLY_MOUSE, AK1D1_HUMAN, P5CR3_DANRE, TKT_HUMAN, COQ5_DANRE, ASSY_DANRE, ABCBB_HUMAN	571	310	9234	1.6693294164171515	0.9999999999952136	0.27515185161316	9.677061869866199
GOTERM_BP_ALL	GO:0090407~organophosphate biosynthetic process	33	5.108359133126935	0.005793885098137084	AT5G3_MOUSE, TIMP2_RAT, FAD1_DANRE, HPRT_CHICK, SMS1_RAT, UQCC3_DANRE, AKAP9_HUMAN, ATP5I_BOVIN, TPISB_DANRE, PAPS2_HUMAN, KPYM_HUMAN, ATP5H_HUMAN, SMS2_RAT, AT5G3_BOVIN, DPM2_BOVIN, ATPA_RAT, ATPD_MOUSE, FLCN_XENTR, ATPG_MACFA, 3HAO_DANRE, PCY2_BOVIN, ATPO_PIG, ATPB_BOVIN, ATPG_BOVIN, COX5B_BOVIN, SUCA_HUMAN, CPNE3_HUMAN, AJUBA_RAT, DGKE_HUMAN, TKT_HUMAN, ATPK_MOUSE, ATPA_BOVIN, NDKM_HUMAN	571	325	9234	1.6420423009564864	0.999999999999453	0.2912989319787159	10.438858258107986
GOTERM_BP_ALL	GO:0045861~negative regulation of proteolysis	19	2.941176470588235	0.006141120266126314	ITIH4_PIG, TICN3_HUMAN, MASP1_RAT, ITIH2_HUMAN, TIMP2_RAT, IC1_RAT, FETUB_HUMAN, KALM_HUMAN, TRI39_RAT, BIRC6_HUMAN, ECM1_RAT, ECM1_HUMAN, ANT3_MOUSE, INT1_MOUSE, COSA1_MOUSE, CDK5_HUMAN, UBP19_HUMAN, FABPL_PIG, VTNC_HUMAN	571	153	9234	2.0082414752240654	0.9999999999998999	0.3027581558957477	11.030483314927618
GOTERM_BP_ALL	GO:0006119~oxidative phosphorylation	9	1.393188854489164	0.006516026220985384	COX41_BOVIN, COX5B_BOVIN, RHOA_RAT, COQ7_MOUSE, COX7R_HUMAN, PPIF_MOUSE, UQCC3_DANRE, NDUB9_BOVIN, COX7C_MOUSE	571	46	9234	3.164014315084139	0.999999999999984	0.3148753337509729	11.665097046940943
GOTERM_BP_ALL	GO:0051186~cofactor metabolic process	30	4.643962848297214	0.007805324491088679	MCCB_MOUSE, SUCB2_HUMAN, G3P_DANRE, FAD1_DANRE, COQ7_MOUSE, ELOV4_MOUSE, MTHFS_HUMAN, ENOB_SALSA, TPISB_DANRE, G3P_ONCMY, PLPP_HUMAN, KPYM_HUMAN, ACO11_MOUSE, ELOV5_MACFA, ELOV5_RAT, PCKGM_HUMAN, G3P_COTJA, ELOV7_BOVIN, PDXK_PIG, ENOA_ALLMI, DCMC_HUMAN, PPOX_HUMAN, 3HAO_DANRE, COQ3_HUMAN, SUCA_HUMAN, ACLY_MOUSE, DGAT1_MOUSE, TKT_HUMAN, BDH2_DANRE, COQ5_DANRE	571	293	9234	1.6557981626151355	1.0	0.3610566729313376	13.81495522703422
GOTERM_BP_ALL	GO:0009072~aromatic amino acid family metabolic process	6	0.9287925696594427	0.007838067002958481	GCDH_BOVIN, HGD_HUMAN, HPPD_DANRE, 3HAO_DANRE, ACMSD_BOVIN, HGD_MOUSE	571	21	9234	4.620465349011759	1.0	0.3589164294395092	13.86890137459037
GOTERM_BP_ALL	GO:0006090~pyruvate metabolic process	11	1.7027863777089782	0.009334224742402294	ENOA_ALLMI, TPISB_DANRE, G3P_ONCMY, KPYM_HUMAN, CDO1_DANRE, G3P_DANRE, PYC_BOVIN, SDHL_MOUSE, PCKGM_HUMAN, G3P_COTJA, ENOB_SALSA	571	69	9234	2.578085738216706	1.0	0.40771665256681233	16.300108560699222
GOTERM_BP_ALL	GO:1901566~organonitrogen compound biosynthetic process	79	12.229102167182662	0.009369768954390525	RM18_BOVIN, AT5G3_MOUSE, RT15_DANRE, DPYD_DANRE, TIMP2_RAT, RT05_BOVIN, GSTK1_HUMAN, FAD1_DANRE, RS4_ICTPU, TYPH_HUMAN, TSAC_MYCTU, CIRBP_PONAB, ATP5I_BOVIN, KPYM_HUMAN, KHDR1_RAT, TSAP1_HUMAN, RT36_HUMAN, RS10_HUMAN, URAD_DANRE, ELOV7_BOVIN, FAN_HUMAN, FLCN_XENTR, RM23_DANRE, RS17_ICTPU, ATPG_MACFA, RL5A_XENLA, 3HAO_DANRE, NUCL_XENLA, ATPO_PIG, EIF3E_SALSA, ATPG_BOVIN, RBM4_MOUSE, RM37_CHICK, RS…	571	977	9234	1.3076342569106973	1.0	0.40536013845679164	16.35706840754413
GOTERM_BP_ALL	GO:1901575~organic substance catabolic process	95	14.705882352941178	0.009536477885920488	MCCB_MOUSE, RADI_BOVIN, PSA3_BOVIN, DECR_HUMAN, FBX2_BOVIN, DPYD_DANRE, TIMP2_RAT, KHK_RAT, AIDB_ECOLI, PTN23_MOUSE, SCOT1_HUMAN, TYPH_HUMAN, ENOB_SALSA, ESTD_PIG, ACAD8_HUMAN, ECHM_MOUSE, KPYM_HUMAN, CHIP_CHICK, FAF1_MOUSE, SDF2L_HUMAN, ALAT2_XENTR, PLPL7_MOUSE, RIPK1_HUMAN, NAGAB_CHICK, RS10_HUMAN, SDHL_MOUSE, HIUH_DANRE, URAD_DANRE, ENOA_ALLMI, UBE4B_HUMAN, PYGL_BOVIN, UBE4B_MOUSE, RNT2_HUMAN,…	571	1212	9234	1.2675781588666748	1.0	0.40734764936744694	16.623730992282702
GOTERM_BP_ALL	GO:1901658~glycosyl compound catabolic process	6	0.9287925696594427	0.0096389555917511	DEOC_MOUSE, DPYD_DANRE, HPRT_CHICK, NAGAB_CHICK, ABHDA_PONAB, TYPH_HUMAN	571	22	9234	4.410444196783951	1.0	0.4072133798424733	16.78725134719835
GOTERM_BP_ALL	GO:0044237~cellular metabolic process	404	62.538699690402474	0.00972765828823397	MCCB_MOUSE, CBX1_MOUSE, PSA3_BOVIN, MMP15_HUMAN, RS4_ICTPU, RAB31_HUMAN, PERP_HUMAN, ALAT2_XENTR, JAK1_DANRE, TSAP1_HUMAN, PLPL7_MOUSE, TNF6B_HUMAN, ACSF2_DANRE, GPBL1_PONAB, ENOA_ALLMI, RNT2_HUMAN, PCY2_BOVIN, SFPQ_MOUSE, TNR5_HUMAN, RS15A_RAT, COG7_MOUSE, BEND6_HUMAN, USP9X_MOUSE, CBPZ_CHICK, ITIH2_HUMAN, IHH_CHICK, HIBCH_DANRE, FETUB_HUMAN, CANT1_RAT, MCFD2_RAT, UGPA_HUMAN, PLCL2_HUMAN, ECM1_R…	571	6110	9234	1.069286088952967	1.0	0.4066418145249586	16.9285460326677
