## Additional File S1 for "Sex-specific co-expression networks and sex-biased gene expression in the salmonid Brook Charr *Salvelinus fontinalis*": fem_go_bpall_darkorange.txt

Category	Term	Count	%	PValue	Genes	List Total	Pop Hits	Pop Total	Fold Enrichment	Bonferroni	Benjamini	FDR
GOTERM_BP_ALL	GO:0044281~small molecule metabolic process	108	23.275862068965516	1.8270620610542103E-12	CY1_BOVIN, MPC1_BOVIN, ETFB_RAT, PH4H_RAT, RBSK_HUMAN, CGL_HUMAN, ALAT2_DANRE, AAKG2_MOUSE, FIGL1_XENTR, ADK_RAT, QCR1_MOUSE, CYC_DANRE, PCLI1_MOUSE, C1TC_RAT, AL4A1_DANRE, MBD4_HUMAN, PDE1A_HUMAN, EGR1_BOVIN, ACON_MOUSE, MPC1_RAT, ARGI1_HUMAN, KYNU_HUMAN, CEC1A_DANRE, PGH1_SHEEP, FOLC_HUMAN, DHB4_HUMAN, DHTK1_DANRE, IDHG1_MOUSE, INP4A_HUMAN, CGL_BOVIN, GPAT1_HUMAN, BHMT1_DANRE, APOA1_SALSA, DHPR…	427	1191	9234	1.9609837245382524	8.278563057295685E-9	8.278563057295685E-9	3.441014140292964E-9
GOTERM_BP_ALL	GO:0051186~cofactor metabolic process	44	9.482758620689655	9.305804556109651E-12	GCH1_RAT, DHPR_MOUSE, MPC1_BOVIN, MDHC_XENTR, PH4H_RAT, CQ10X_DANRE, ASPD_DANRE, ODPB_BOVIN, AASS_BOVIN, TPK1_MOUSE, PNCB_DANRE, RIFK_MOUSE, C1TC_HUMAN, HEMO_HUMAN, AAKG2_MOUSE, BTD_TAKRU, FOLR1_MOUSE, COASY_PIG, AAKG2_HUMAN, NUDT7_HUMAN, VKORL_RAT, FA96A_MOUSE, PRDX5_HUMAN, MDHC_RAT, G6PE_HUMAN, KYNU_MOUSE, ODO2_HUMAN, ACACB_HUMAN, C1TC_RAT, STAT3_CHICK, F16P1_RABIT, MPC1_RAT, KYNU_HUMAN, MLXPL_…	427	293	9234	3.2474842340002077	4.216448090677005E-8	2.108224061991848E-8	1.7525791928818535E-8
GOTERM_BP_ALL	GO:0006732~coenzyme metabolic process	39	8.405172413793103	2.3361331452099205E-11	GCH1_RAT, DHPR_MOUSE, MPC1_BOVIN, MDHC_XENTR, PH4H_RAT, CQ10X_DANRE, ASPD_DANRE, ODPB_BOVIN, AASS_BOVIN, TPK1_MOUSE, PNCB_DANRE, RIFK_MOUSE, C1TC_HUMAN, AAKG2_MOUSE, FOLR1_MOUSE, COASY_PIG, AAKG2_HUMAN, NUDT7_HUMAN, PRDX5_HUMAN, MDHC_RAT, G6PE_HUMAN, KYNU_MOUSE, ODO2_HUMAN, ACACB_HUMAN, C1TC_RAT, STAT3_CHICK, F16P1_RABIT, MPC1_RAT, KYNU_HUMAN, MLXPL_HUMAN, FOLC_HUMAN, PHS_MOUSE, DHB4_HUMAN, IDHG1…	427	243	9234	3.4707259953161596	1.0585010312702536E-7	3.528336889324635E-8	4.3996917220567866E-8
GOTERM_BP_ALL	GO:0006082~organic acid metabolic process	66	14.224137931034484	2.158491079992042E-10	ETFB_RAT, MPC1_BOVIN, PH4H_RAT, CGL_HUMAN, ODPB_BOVIN, AASS_BOVIN, ALAT2_DANRE, AAKG2_MOUSE, ODB2_HUMAN, ODO2_HUMAN, C1TC_RAT, GRHPR_HUMAN, AL4A1_DANRE, CACP_COLLI, STAT3_CHICK, MPC1_RAT, ACON_MOUSE, ARGI1_HUMAN, KYNU_HUMAN, MLXPL_HUMAN, PGH1_SHEEP, FOLC_HUMAN, DDAH1_HUMAN, DHB4_HUMAN, DHTK1_DANRE, IDHG1_MOUSE, CGL_BOVIN, APOC1_MOUSE, GPAT1_HUMAN, PH4H_MOUSE, BHMT1_DANRE, APOA4_BOVIN, DHPR_MOUSE,…	427	621	9234	2.2983402912127078	9.78011868046913E-7	2.4450305668999306E-7	4.065138115016964E-7
GOTERM_BP_ALL	GO:0019752~carboxylic acid metabolic process	61	13.14655172413793	4.709653568513129E-10	ETFB_RAT, MPC1_BOVIN, PH4H_RAT, CGL_HUMAN, ODPB_BOVIN, AASS_BOVIN, ALAT2_DANRE, AAKG2_MOUSE, ODB2_HUMAN, ODO2_HUMAN, C1TC_RAT, GRHPR_HUMAN, AL4A1_DANRE, CACP_COLLI, STAT3_CHICK, MPC1_RAT, ACON_MOUSE, ARGI1_HUMAN, KYNU_HUMAN, MLXPL_HUMAN, PGH1_SHEEP, FOLC_HUMAN, DDAH1_HUMAN, DHB4_HUMAN, DHTK1_DANRE, IDHG1_MOUSE, CGL_BOVIN, APOC1_MOUSE, GPAT1_HUMAN, PH4H_MOUSE, BHMT1_DANRE, APOA4_BOVIN, DHPR_MOUSE,…	427	560	9234	2.355612244897959	2.1339418504462415E-6	4.267887343534227E-7	8.86980366932022E-7
GOTERM_BP_ALL	GO:0043436~oxoacid metabolic process	61	13.14655172413793	5.053838640177174E-10	ETFB_RAT, MPC1_BOVIN, PH4H_RAT, CGL_HUMAN, ODPB_BOVIN, AASS_BOVIN, ALAT2_DANRE, AAKG2_MOUSE, ODB2_HUMAN, ODO2_HUMAN, C1TC_RAT, GRHPR_HUMAN, AL4A1_DANRE, CACP_COLLI, STAT3_CHICK, MPC1_RAT, ACON_MOUSE, ARGI1_HUMAN, KYNU_HUMAN, MLXPL_HUMAN, PGH1_SHEEP, FOLC_HUMAN, DDAH1_HUMAN, DHB4_HUMAN, DHTK1_DANRE, IDHG1_MOUSE, CGL_BOVIN, APOC1_MOUSE, GPAT1_HUMAN, PH4H_MOUSE, BHMT1_DANRE, APOA4_BOVIN, DHPR_MOUSE,…	427	561	9234	2.351413292589763	2.2898915844615786E-6	3.8164896154491146E-7	9.518014931764185E-7
GOTERM_BP_ALL	GO:1901565~organonitrogen compound catabolic process	32	6.896551724137931	9.227888630429267E-9	DHPR_MOUSE, AATC_CHICK, CGL_HUMAN, PH4H_RAT, ASPD_DANRE, ODBA_PANTR, AASS_BOVIN, GABT_MOUSE, ALAT2_DANRE, KBL_MOUSE, ODB2_HUMAN, NUDT7_HUMAN, KYNU_MOUSE, ODO2_HUMAN, PGRP2_MOUSE, AL4A1_DANRE, MBD4_HUMAN, PDE1A_HUMAN, ARGI1_HUMAN, KYNU_HUMAN, DHE3_HUMAN, CEC1A_DANRE, ODBB_RAT, DDAH1_HUMAN, HUTH_RAT, GLSK_HUMAN, AL1L1_XENTR, CHIA_HUMAN, PH4H_MOUSE, BHMT1_DANRE, PGBM_HUMAN, MCCA_HUMAN	427	212	9234	3.2641951305731074	4.181068969000279E-5	5.973062701336573E-6	1.7379102190684392E-5
GOTERM_BP_ALL	GO:0044282~small molecule catabolic process	32	6.896551724137931	5.24441115919285E-8	DHPR_MOUSE, ETFB_RAT, AATC_CHICK, RBSK_HUMAN, CGL_HUMAN, PH4H_RAT, ODBA_PANTR, AASS_BOVIN, GABT_MOUSE, ALAT2_DANRE, KBL_MOUSE, ODB2_HUMAN, KYNU_MOUSE, ODO2_HUMAN, ACACB_HUMAN, AL4A1_DANRE, F16P1_RABIT, ARGI1_HUMAN, KYNU_HUMAN, DHE3_HUMAN, ODBB_RAT, DDAH1_HUMAN, ABCD2_HUMAN, DHB4_HUMAN, URIC_RABIT, HUTH_RAT, CPT1A_HUMAN, GLSK_HUMAN, PH4H_MOUSE, CP27B_HUMAN, MCCA_HUMAN, INP5K_MOUSE	427	228	9234	3.035128805620609	2.375960455192061E-4	2.9702593360658724E-5	9.876920450402338E-5
GOTERM_BP_ALL	GO:0016054~organic acid catabolic process	27	5.818965517241379	6.707023472024091E-8	DHPR_MOUSE, ETFB_RAT, AATC_CHICK, CGL_HUMAN, PH4H_RAT, ODBA_PANTR, AASS_BOVIN, ALAT2_DANRE, GABT_MOUSE, KBL_MOUSE, ODB2_HUMAN, ACACB_HUMAN, ODO2_HUMAN, KYNU_MOUSE, AL4A1_DANRE, ARGI1_HUMAN, KYNU_HUMAN, DHE3_HUMAN, ODBB_RAT, DDAH1_HUMAN, DHB4_HUMAN, ABCD2_HUMAN, HUTH_RAT, CPT1A_HUMAN, GLSK_HUMAN, PH4H_MOUSE, MCCA_HUMAN	427	171	9234	3.4145199063231852	3.0384907213198975E-4	3.376556810974485E-5	1.2631490284853442E-4
GOTERM_BP_ALL	GO:0044710~single-organism metabolic process	160	34.48275862068966	1.1110763502887683E-7	CY1_BOVIN, MPC1_BOVIN, ETFB_RAT, PH4H_RAT, RBSK_HUMAN, CGL_HUMAN, ALAT2_DANRE, CP4B1_RAT, GPD1L_DANRE, FIGL1_XENTR, AAKG2_MOUSE, ADK_RAT, QCR1_MOUSE, CYC_DANRE, PCLI1_MOUSE, CD9_RAT, C1TC_RAT, AL4A1_DANRE, MBD4_HUMAN, MGAT1_MOUSE, PDE1A_HUMAN, EGR1_BOVIN, MPC1_RAT, ACON_MOUSE, ARGI1_HUMAN, KYNU_HUMAN, CEC1A_DANRE, PGH1_SHEEP, PI42B_RAT, FOLC_HUMAN, CERU_HUMAN, DHB4_HUMAN, INP4A_HUMAN, IDHG1_MOUSE…	427	2407	9234	1.4374934933142895	5.033020230909013E-4	5.0341605025705505E-5	2.0925146111405724E-4
GOTERM_BP_ALL	GO:0055114~oxidation-reduction process	60	12.931034482758621	1.1990512979158205E-7	CY1_BOVIN, ETFB_RAT, PH4H_RAT, ODPB_BOVIN, AASS_BOVIN, NDUV2_BOVIN, CP4B1_RAT, GPD1L_DANRE, AAKG2_MOUSE, KDM7A_HUMAN, QCR1_MOUSE, CYC_DANRE, PRDX5_HUMAN, ODO2_HUMAN, C1TC_RAT, GRHPR_HUMAN, AL4A1_DANRE, NDUS5_PANTR, ACON_MOUSE, UGDH_CHICK, UCRI_MOUSE, CERU_HUMAN, DHB4_HUMAN, IDHG1_MOUSE, DHTK1_DANRE, BCDO1_CHICK, PH4H_MOUSE, CP27B_HUMAN, APOA4_BOVIN, F213A_DANRE, DHPR_MOUSE, MDHC_XENTR, CQ10X_DANR…	427	633	9234	2.0497907810470934	5.431426204244305E-4	4.9388796315885664E-5	2.258199595983612E-4
GOTERM_BP_ALL	GO:0044712~single-organism catabolic process	51	10.991379310344827	8.051359655331304E-7	ETFB_RAT, CGL_HUMAN, RBSK_HUMAN, PH4H_RAT, AASS_BOVIN, ALAT2_DANRE, ODB2_HUMAN, ODO2_HUMAN, AL4A1_DANRE, MBD4_HUMAN, PDE1A_HUMAN, MMP9_HUMAN, DERL2_MOUSE, STAT3_CHICK, ARGI1_HUMAN, KYNU_HUMAN, MLXPL_HUMAN, CEC1A_DANRE, DDAH1_HUMAN, DHB4_HUMAN, DHTK1_DANRE, APOC1_MOUSE, PH4H_MOUSE, CP27B_HUMAN, APOA4_BOVIN, DHPR_MOUSE, PLD3A_DANRE, AATC_CHICK, ASPD_DANRE, ODBA_PANTR, GABT_MOUSE, PLPL6_HUMAN, KBL_M…	427	529	9234	2.084858090250262	0.003641426396298275	3.039598388925313E-4	0.0015163209497570662
GOTERM_BP_ALL	GO:0043648~dicarboxylic acid metabolic process	15	3.2327586206896552	1.6585939602199617E-6	AATC_CHICK, MDHC_XENTR, TY3H_MOUSE, DHE3_HUMAN, KYNU_HUMAN, ALAT2_DANRE, FOLC_HUMAN, IDHC_RAT, IDHG1_MOUSE, HUTH_RAT, GLSK_HUMAN, MDHC_RAT, KYNU_MOUSE, GRHPR_HUMAN, AL4A1_DANRE	427	67	9234	4.841483449264217	0.007486927741081506	5.779172080829786E-4	0.003123623509437845
GOTERM_BP_ALL	GO:1901605~alpha-amino acid metabolic process	23	4.956896551724138	2.559421472521359E-6	AATC_CHICK, PH4H_RAT, TY3H_MOUSE, CGL_HUMAN, ARGI1_HUMAN, DHE3_HUMAN, KYNU_HUMAN, AASS_BOVIN, C1TC_HUMAN, ALAT2_DANRE, FOLC_HUMAN, DDAH1_HUMAN, KBL_MOUSE, CGL_BOVIN, CGL_RAT, HUTH_RAT, GLSK_HUMAN, PH4H_MOUSE, KYNU_MOUSE, ODO2_HUMAN, BHMT1_DANRE, C1TC_RAT, AL4A1_DANRE	427	156	9234	3.188344442442803	0.011529770365440006	8.279965595522354E-4	0.004820109718739474
GOTERM_BP_ALL	GO:0009063~cellular amino acid catabolic process	15	3.2327586206896552	2.8848583244934163E-6	DHPR_MOUSE, AATC_CHICK, PH4H_RAT, ARGI1_HUMAN, AASS_BOVIN, GABT_MOUSE, ALAT2_DANRE, DDAH1_HUMAN, KBL_MOUSE, HUTH_RAT, GLSK_HUMAN, PH4H_MOUSE, ODO2_HUMAN, AL4A1_DANRE, MCCA_HUMAN	427	70	9234	4.633991301438608	0.012986253337279097	8.710412179991911E-4	0.0054329829791255335
GOTERM_BP_ALL	GO:0006099~tricarboxylic acid cycle	11	2.3706896551724137	3.3900065274590853E-6	DHTK1_DANRE, IDHC_RAT, IDHG1_MOUSE, ACON_MOUSE, MDHC_XENTR, IDH3B_MACFA, MDHC_RAT, ODPB_BOVIN, ODO2_HUMAN, CISY_DANRE, ACON_RAT	427	36	9234	6.6077283372365345	0.015242780259666855	9.59548439411928E-4	0.006384287453486959
GOTERM_BP_ALL	GO:0009108~coenzyme biosynthetic process	19	4.094827586206897	4.179063821676045E-6	GCH1_RAT, MPC1_RAT, DHPR_MOUSE, MPC1_BOVIN, CQ10X_DANRE, ASPD_DANRE, KYNU_HUMAN, ODPB_BOVIN, PNCB_DANRE, TPK1_MOUSE, RIFK_MOUSE, C1TC_HUMAN, FOLC_HUMAN, PHS_MOUSE, COASY_PIG, MPC2_HUMAN, KYNU_MOUSE, ACACB_HUMAN, C1TC_RAT	427	114	9234	3.6042154566744733	0.018757229682596965	0.00111322565360783	0.007870237651275147
GOTERM_BP_ALL	GO:1901607~alpha-amino acid biosynthetic process	13	2.8017241379310347	6.995560032758544E-6	AATC_CHICK, CGL_HUMAN, PH4H_RAT, DHE3_HUMAN, AASS_BOVIN, C1TC_HUMAN, CGL_BOVIN, CGL_RAT, GLSK_HUMAN, PH4H_MOUSE, BHMT1_DANRE, C1TC_RAT, AL4A1_DANRE	427	56	9234	5.020157243225158	0.031199909547630855	0.0017593945242209141	0.01317408387923047
GOTERM_BP_ALL	GO:0016053~organic acid biosynthetic process	25	5.387931034482758	7.089810200848649E-6	AATC_CHICK, CGL_HUMAN, PH4H_RAT, DHE3_HUMAN, KYNU_HUMAN, AASS_BOVIN, MLXPL_HUMAN, PGH1_SHEEP, C1TC_HUMAN, GABT_MOUSE, AAKG1_BOVIN, AAKG2_MOUSE, DHB4_HUMAN, AAKG2_HUMAN, CGL_BOVIN, CGL_RAT, APOC1_MOUSE, GLSK_HUMAN, PH4H_MOUSE, KYNU_MOUSE, BHMT1_DANRE, ACACB_HUMAN, C1TC_RAT, APOA4_BOVIN, AL4A1_DANRE	427	191	9234	2.83053569895901	0.031613547800376285	0.00168931065820066	0.013351565184549496
GOTERM_BP_ALL	GO:0006084~acetyl-CoA metabolic process	10	2.1551724137931036	9.453767805395822E-6	MPC1_RAT, NUDT7_HUMAN, MPC1_BOVIN, MPC2_HUMAN, KYNU_HUMAN, ODPB_BOVIN, AASS_BOVIN, ODO2_HUMAN, KYNU_MOUSE, ACACB_HUMAN	427	32	9234	6.757903981264637	0.04193075650750644	0.0021394692861669284	0.01780300642927335
GOTERM_BP_ALL	GO:0046395~carboxylic acid catabolic process	21	4.525862068965517	1.1423879660593701E-5	DHPR_MOUSE, ETFB_RAT, AATC_CHICK, PH4H_RAT, ARGI1_HUMAN, DHE3_HUMAN, AASS_BOVIN, ALAT2_DANRE, GABT_MOUSE, DDAH1_HUMAN, ABCD2_HUMAN, KBL_MOUSE, DHB4_HUMAN, HUTH_RAT, CPT1A_HUMAN, GLSK_HUMAN, PH4H_MOUSE, ODO2_HUMAN, ACACB_HUMAN, MCCA_HUMAN, AL4A1_DANRE	427	146	9234	3.110487311924545	0.05044506572806973	0.0024618168608068203	0.021512674590296044
GOTERM_BP_ALL	GO:0055086~nucleobase-containing small molecule metabolic process	41	8.836206896551724	1.3371572687068072E-5	CY1_BOVIN, ATPO_PONAB, MPC1_BOVIN, MDHC_XENTR, ASPD_DANRE, PNCB_DANRE, NDUV2_BOVIN, RIFK_MOUSE, C1TC_HUMAN, AAKG2_MOUSE, FIGL1_XENTR, ADK_RAT, QCR1_MOUSE, COASY_PIG, CYC_DANRE, AAKG2_HUMAN, NUDT7_HUMAN, PRDX5_HUMAN, PCLI1_MOUSE, MON2_HUMAN, MDHC_RAT, G6PE_HUMAN, KYNU_MOUSE, C1TC_RAT, MBD4_HUMAN, PDE1A_HUMAN, RIR1_DANRE, STAT3_CHICK, F16P1_RABIT, MPC1_RAT, KYNU_HUMAN, MLXPL_HUMAN, CEC1A_DANRE, FOL…	427	427	9234	2.0764332607539115	0.05878812084122875	0.002750165932969062	0.02518000057739611
GOTERM_BP_ALL	GO:0009117~nucleotide metabolic process	38	8.189655172413794	1.5626905507333035E-5	CY1_BOVIN, ATPO_PONAB, MPC1_BOVIN, MDHC_XENTR, ASPD_DANRE, PNCB_DANRE, NDUV2_BOVIN, RIFK_MOUSE, C1TC_HUMAN, AAKG2_MOUSE, FIGL1_XENTR, ADK_RAT, QCR1_MOUSE, COASY_PIG, CYC_DANRE, AAKG2_HUMAN, NUDT7_HUMAN, PRDX5_HUMAN, PCLI1_MOUSE, MON2_HUMAN, G6PE_HUMAN, MDHC_RAT, KYNU_MOUSE, C1TC_RAT, MBD4_HUMAN, PDE1A_HUMAN, STAT3_CHICK, F16P1_RABIT, RIR1_DANRE, MPC1_RAT, KYNU_HUMAN, MLXPL_HUMAN, ATPO_PIG, IDHG1_…	427	384	9234	2.1400029274004684	0.06835744458649373	0.0030737906415112537	0.02942642472046897
GOTERM_BP_ALL	GO:0008652~cellular amino acid biosynthetic process	12	2.586206896551724	1.9265819636952005E-5	AATC_CHICK, CGL_BOVIN, CGL_RAT, CGL_HUMAN, GLSK_HUMAN, DHE3_HUMAN, AASS_BOVIN, BHMT1_DANRE, C1TC_RAT, AL4A1_DANRE, GABT_MOUSE, C1TC_HUMAN	427	52	9234	4.990452170780039	0.0835926149526337	0.0036306544145050523	0.03627754689577989
GOTERM_BP_ALL	GO:0006753~nucleoside phosphate metabolic process	38	8.189655172413794	1.9544393116901412E-5	CY1_BOVIN, ATPO_PONAB, MPC1_BOVIN, MDHC_XENTR, ASPD_DANRE, PNCB_DANRE, NDUV2_BOVIN, RIFK_MOUSE, C1TC_HUMAN, AAKG2_MOUSE, FIGL1_XENTR, ADK_RAT, QCR1_MOUSE, COASY_PIG, CYC_DANRE, AAKG2_HUMAN, NUDT7_HUMAN, PRDX5_HUMAN, PCLI1_MOUSE, MON2_HUMAN, G6PE_HUMAN, MDHC_RAT, KYNU_MOUSE, C1TC_RAT, MBD4_HUMAN, PDE1A_HUMAN, STAT3_CHICK, F16P1_RABIT, RIR1_DANRE, MPC1_RAT, KYNU_HUMAN, MLXPL_HUMAN, ATPO_PIG, IDHG1_…	427	388	9234	2.1179410415509787	0.08474861213707363	0.003535994021090949	0.03680200947193679
GOTERM_BP_ALL	GO:0042558~pteridine-containing compound metabolic process	10	2.1551724137931036	2.1033541883997536E-5	GCH1_RAT, DHPR_MOUSE, PH4H_RAT, AL1L1_XENTR, PH4H_MOUSE, C1TC_RAT, C1TC_HUMAN, FOLC_HUMAN, PHS_MOUSE, FOLR1_MOUSE	427	35	9234	6.178655068584812	0.0909034552240423	0.0036588278318090417	0.03960554442588027
GOTERM_BP_ALL	GO:1901564~organonitrogen compound metabolic process	100	21.551724137931032	2.2570747667560143E-5	GCH1_RAT, CY1_BOVIN, MPC1_BOVIN, PH4H_RAT, CGL_HUMAN, RL40_SHEEP, ALAT2_DANRE, AAKG2_MOUSE, FIGL1_XENTR, QCR1_MOUSE, ADK_RAT, CYC_DANRE, CHST3_CHICK, PCLI1_MOUSE, C1TC_RAT, AL4A1_DANRE, MBD4_HUMAN, PDE1A_HUMAN, MPC1_RAT, ARGI1_HUMAN, KYNU_HUMAN, RL6_HUMAN, CEC1A_DANRE, FOLC_HUMAN, DHTK1_DANRE, IDHG1_MOUSE, CGL_BOVIN, AEBP1_HUMAN, BHMT1_DANRE, PGBM_HUMAN, DHPR_MOUSE, MDHC_XENTR, ASPD_DANRE, ODBA_P…	427	1454	9234	1.4872966121077607	0.09721352185069843	0.003780584115295582	0.04249947547280142
GOTERM_BP_ALL	GO:0006520~cellular amino acid metabolic process	24	5.172413793103448	2.4152564758653422E-5	DHPR_MOUSE, AATC_CHICK, CGL_HUMAN, PH4H_RAT, ARGI1_HUMAN, DHE3_HUMAN, AASS_BOVIN, C1TC_HUMAN, ALAT2_DANRE, GABT_MOUSE, FOLC_HUMAN, SC6A6_HUMAN, DDAH1_HUMAN, KBL_MOUSE, CGL_BOVIN, CGL_RAT, HUTH_RAT, GLSK_HUMAN, PH4H_MOUSE, ODO2_HUMAN, BHMT1_DANRE, C1TC_RAT, MCCA_HUMAN, AL4A1_DANRE	427	192	9234	2.7031615925058547	0.10366100283718194	0.003900821684165501	0.045477308582797527
GOTERM_BP_ALL	GO:0009067~aspartate family amino acid biosynthetic process	8	1.7241379310344827	2.8024961209364068E-5	AATC_CHICK, CGL_BOVIN, CGL_RAT, CGL_HUMAN, AASS_BOVIN, BHMT1_DANRE, C1TC_RAT, C1TC_HUMAN	427	21	9234	8.238206758113082	0.11925124787408325	0.004369147334309265	0.0527668932172376
GOTERM_BP_ALL	GO:0045333~cellular respiration	17	3.6637931034482754	3.23697248697896E-5	ACON_MOUSE, CY1_BOVIN, MDHC_XENTR, CQ10X_DANRE, ODPB_BOVIN, CISY_DANRE, NDUV2_BOVIN, ACON_RAT, QCR1_MOUSE, IDHC_RAT, CYC_DANRE, IDHG1_MOUSE, DHTK1_DANRE, IDH3B_MACFA, QCR8_MOUSE, MDHC_RAT, ODO2_HUMAN	427	108	9234	3.403981264637003	0.1364207407314586	0.004877054931768265	0.06094508527308973
GOTERM_BP_ALL	GO:0046394~carboxylic acid biosynthetic process	23	4.956896551724138	3.4300262506843784E-5	AATC_CHICK, CGL_HUMAN, DHE3_HUMAN, KYNU_HUMAN, AASS_BOVIN, MLXPL_HUMAN, PGH1_SHEEP, C1TC_HUMAN, GABT_MOUSE, AAKG1_BOVIN, AAKG2_MOUSE, DHB4_HUMAN, AAKG2_HUMAN, CGL_BOVIN, CGL_RAT, APOC1_MOUSE, GLSK_HUMAN, KYNU_MOUSE, BHMT1_DANRE, ACACB_HUMAN, C1TC_RAT, APOA4_BOVIN, AL4A1_DANRE	427	183	9234	2.717932967328291	0.14394200576286953	0.0050009102104483505	0.06457875222676268
GOTERM_BP_ALL	GO:0051188~cofactor biosynthetic process	20	4.310344827586207	4.3193533032390116E-5	GCH1_RAT, MPC1_RAT, DHPR_MOUSE, MPC1_BOVIN, CQ10X_DANRE, ASPD_DANRE, KYNU_HUMAN, ODPB_BOVIN, PNCB_DANRE, TPK1_MOUSE, RIFK_MOUSE, C1TC_HUMAN, FOLC_HUMAN, PHS_MOUSE, COASY_PIG, FA96A_MOUSE, MPC2_HUMAN, KYNU_MOUSE, ACACB_HUMAN, C1TC_RAT	427	147	9234	2.9422166993261007	0.17775273897555044	0.00609740134351322	0.08131609205933588
GOTERM_BP_ALL	GO:0009060~aerobic respiration	12	2.586206896551724	4.778098742689663E-5	DHTK1_DANRE, IDHC_RAT, IDHG1_MOUSE, ACON_MOUSE, MDHC_XENTR, IDH3B_MACFA, MDHC_RAT, ODPB_BOVIN, ODO2_HUMAN, CISY_DANRE, ACON_RAT, QCR1_MOUSE	427	57	9234	4.552693208430914	0.1946681305909137	0.006539157148870656	0.08994874904353356
GOTERM_BP_ALL	GO:0046496~nicotinamide nucleotide metabolic process	16	3.4482758620689653	4.9104093997281505E-5	MPC1_RAT, MPC1_BOVIN, MDHC_XENTR, ASPD_DANRE, KYNU_HUMAN, PNCB_DANRE, MLXPL_HUMAN, IDHG1_MOUSE, DHTK1_DANRE, PRDX5_HUMAN, MPC2_HUMAN, MDHC_RAT, G6PE_HUMAN, KYNU_MOUSE, STAT3_CHICK, F16P1_RABIT	427	100	9234	3.460046838407494	0.1994818813868342	0.006522637954868626	0.09243843552710906
GOTERM_BP_ALL	GO:0019362~pyridine nucleotide metabolic process	16	3.4482758620689653	4.9104093997281505E-5	MPC1_RAT, MPC1_BOVIN, MDHC_XENTR, ASPD_DANRE, KYNU_HUMAN, PNCB_DANRE, MLXPL_HUMAN, IDHG1_MOUSE, DHTK1_DANRE, PRDX5_HUMAN, MPC2_HUMAN, MDHC_RAT, G6PE_HUMAN, KYNU_MOUSE, STAT3_CHICK, F16P1_RABIT	427	100	9234	3.460046838407494	0.1994818813868342	0.006522637954868626	0.09243843552710906
GOTERM_BP_ALL	GO:0015980~energy derivation by oxidation of organic compounds	21	4.525862068965517	6.334699365342694E-5	ACON_MOUSE, CY1_BOVIN, MDHC_XENTR, CQ10X_DANRE, ODPB_BOVIN, CISY_DANRE, NDUV2_BOVIN, ACON_RAT, AAKG2_MOUSE, QCR1_MOUSE, IDHC_RAT, DHTK1_DANRE, CYC_DANRE, IDHG1_MOUSE, AAKG2_HUMAN, IDH3B_MACFA, LYAG_MOUSE, QCR8_MOUSE, MDHC_RAT, ODO2_HUMAN, INP5K_MOUSE	427	164	9234	2.769092363054778	0.2495140280734589	0.008167444261804047	0.11923554617996324
GOTERM_BP_ALL	GO:0032787~monocarboxylic acid metabolic process	34	7.327586206896551	6.969640951992728E-5	ETFB_RAT, MPC1_BOVIN, ODPB_BOVIN, CO3_HUMAN, AAKG1_BOVIN, AAKG2_MOUSE, ACSL4_MOUSE, BTD_TAKRU, ODB2_HUMAN, AAKG2_HUMAN, KYNU_MOUSE, ODO2_HUMAN, ACACB_HUMAN, GRHPR_HUMAN, CACP_COLLI, STAT3_CHICK, F16P1_RABIT, MPC1_RAT, TY3H_MOUSE, KYNU_HUMAN, MLXPL_HUMAN, PGH1_SHEEP, CP2J2_HUMAN, ABCD2_HUMAN, DHB4_HUMAN, DHTK1_DANRE, IDHC_RAT, HUTH_RAT, MPC2_HUMAN, CPT1A_HUMAN, APOC1_MOUSE, GPAT1_HUMAN, MCCA_HUMAN…	427	350	9234	2.100742723318836	0.27079868797662476	0.008734008247441083	0.13117937525318757
GOTERM_BP_ALL	GO:0019637~organophosphate metabolic process	51	10.991379310344827	7.79376278454077E-5	GCH1_RAT, CY1_BOVIN, MPC1_BOVIN, RIFK_MOUSE, NDUV2_BOVIN, GPD1L_DANRE, FIGL1_XENTR, AAKG2_MOUSE, QCR1_MOUSE, ADK_RAT, CYC_DANRE, PRDX5_HUMAN, PCLI1_MOUSE, C1TC_RAT, MBD4_HUMAN, PDE1A_HUMAN, STAT3_CHICK, MPC1_RAT, KYNU_HUMAN, MLXPL_HUMAN, PI42B_RAT, ATPO_PIG, IDHG1_MOUSE, DHTK1_DANRE, INP4A_HUMAN, PUR9_PONAB, GPAT1_HUMAN, ATPO_PONAB, MDHC_XENTR, ASPD_DANRE, PNCB_DANRE, TPK1_MOUSE, C1TC_HUMAN, PLPL…	427	624	9234	1.7674518104845973	0.2975275908309659	0.009499166869729736	0.14667984005056756
GOTERM_BP_ALL	GO:0072524~pyridine-containing compound metabolic process	16	3.4482758620689653	7.808989099971261E-5	MPC1_RAT, MPC1_BOVIN, MDHC_XENTR, ASPD_DANRE, KYNU_HUMAN, PNCB_DANRE, MLXPL_HUMAN, IDHG1_MOUSE, DHTK1_DANRE, PRDX5_HUMAN, MPC2_HUMAN, MDHC_RAT, G6PE_HUMAN, KYNU_MOUSE, STAT3_CHICK, F16P1_RABIT	427	104	9234	3.3269681138533596	0.29801210024993174	0.009268337290608386	0.1469662022028806
GOTERM_BP_ALL	GO:0006733~oxidoreduction coenzyme metabolic process	17	3.6637931034482754	7.87317640562419E-5	MPC1_RAT, MPC1_BOVIN, MDHC_XENTR, CQ10X_DANRE, ASPD_DANRE, KYNU_HUMAN, PNCB_DANRE, MLXPL_HUMAN, IDHG1_MOUSE, DHTK1_DANRE, PRDX5_HUMAN, MPC2_HUMAN, MDHC_RAT, G6PE_HUMAN, KYNU_MOUSE, F16P1_RABIT, STAT3_CHICK	427	116	9234	3.1692239360413472	0.3000509041587578	0.009105666103353949	0.1481733678444508
GOTERM_BP_ALL	GO:0044283~small molecule biosynthetic process	31	6.68103448275862	9.3362283445556E-5	AATC_CHICK, CGL_HUMAN, CQ10X_DANRE, PH4H_RAT, AASS_BOVIN, RIFK_MOUSE, GABT_MOUSE, C1TC_HUMAN, AAKG1_BOVIN, AAKG2_MOUSE, AAKG2_HUMAN, CGL_RAT, KYNU_MOUSE, ACACB_HUMAN, C1TC_RAT, AL4A1_DANRE, EGR1_BOVIN, F16P1_RABIT, KYNU_HUMAN, DHE3_HUMAN, MLXPL_HUMAN, PGH1_SHEEP, DHB4_HUMAN, CGL_BOVIN, APOC1_MOUSE, GLSK_HUMAN, PH4H_MOUSE, BHMT1_DANRE, CP27B_HUMAN, APOB_HUMAN, APOA4_BOVIN	427	310	9234	2.1625292740046835	0.3449503566127974	0.010520375999871656	0.1756851243396751
GOTERM_BP_ALL	GO:0009066~aspartate family amino acid metabolic process	10	2.1551724137931036	9.963786097728471E-5	AATC_CHICK, CGL_BOVIN, CGL_RAT, CGL_HUMAN, AASS_BOVIN, ODO2_HUMAN, BHMT1_DANRE, C1TC_RAT, C1TC_HUMAN, KBL_MOUSE	427	42	9234	5.148879223820677	0.36331588472518084	0.010951339980246888	0.18748374690571445
GOTERM_BP_ALL	GO:0006790~sulfur compound metabolic process	24	5.172413793103448	1.1467728831333318E-4	MPC1_RAT, MPC1_BOVIN, CGL_HUMAN, KYNU_HUMAN, ODPB_BOVIN, AASS_BOVIN, TPK1_MOUSE, C1TC_HUMAN, PXYP1_DANRE, TPST2_RAT, DHB4_HUMAN, IDHC_RAT, NUDT7_HUMAN, FA96A_MOUSE, CHST3_CHICK, CGL_BOVIN, CGL_RAT, MPC2_HUMAN, GPAT1_HUMAN, KYNU_MOUSE, ACACB_HUMAN, ODO2_HUMAN, C1TC_RAT, NF2L2_BOVIN	427	212	9234	2.4481463479298307	0.4052609784760355	0.01229598344128413	0.21575378282202573
GOTERM_BP_ALL	GO:0043650~dicarboxylic acid biosynthetic process	6	1.293103448275862	1.2348758247655246E-4	AATC_CHICK, KYNU_HUMAN, GLSK_HUMAN, DHE3_HUMAN, KYNU_MOUSE, AL4A1_DANRE	427	12	9234	10.812646370023419	0.4285377122250873	0.012928646168969715	0.23231121946220012
GOTERM_BP_ALL	GO:1901606~alpha-amino acid catabolic process	12	2.586206896551724	1.242423579648691E-4	AATC_CHICK, ARGI1_HUMAN, KYNU_HUMAN, GLSK_HUMAN, DHE3_HUMAN, AASS_BOVIN, ODO2_HUMAN, KYNU_MOUSE, AL4A1_DANRE, ALAT2_DANRE, DDAH1_HUMAN, KBL_MOUSE	427	63	9234	4.119103379056541	0.430488952372473	0.01271342686144561	0.23372956953524593
GOTERM_BP_ALL	GO:0019346~transsulfuration	5	1.0775862068965518	1.3990120375980875E-4	CGL_BOVIN, CGL_RAT, CGL_HUMAN, C1TC_RAT, C1TC_HUMAN	427	7	9234	15.446637671462028	0.4695007313443892	0.01398871795793788	0.26315086743240457
GOTERM_BP_ALL	GO:0009092~homoserine metabolic process	5	1.0775862068965518	1.3990120375980875E-4	CGL_BOVIN, CGL_RAT, CGL_HUMAN, C1TC_RAT, C1TC_HUMAN	427	7	9234	15.446637671462028	0.4695007313443892	0.01398871795793788	0.26315086743240457
GOTERM_BP_ALL	GO:1990542~mitochondrial transmembrane transport	10	2.1551724137931036	1.459463772559502E-4	AAKG2_HUMAN, ATPO_PONAB, MPC1_RAT, CY1_BOVIN, MPC1_BOVIN, MPC2_HUMAN, TIM44_HUMAN, CPT1A_HUMAN, ACACB_HUMAN, MCUR1_HUMAN	427	44	9234	4.914839259101554	0.48383628979184556	0.014273915068899523	0.27450690418757695
GOTERM_BP_ALL	GO:0044711~single-organism biosynthetic process	61	13.14655172413793	1.493374681140101E-4	CY1_BOVIN, MPC1_BOVIN, PH4H_RAT, CGL_HUMAN, ODPB_BOVIN, AASS_BOVIN, RIFK_MOUSE, AAKG2_MOUSE, ADK_RAT, SRBP1_PIG, PRDX5_HUMAN, PCLI1_MOUSE, C1TC_RAT, AL4A1_DANRE, EGR1_BOVIN, MPC1_RAT, ARGI1_HUMAN, KYNU_HUMAN, MLXPL_HUMAN, CEC1A_DANRE, PGH1_SHEEP, ATPO_PIG, DHB4_HUMAN, INP4A_HUMAN, CGL_BOVIN, APOC1_MOUSE, PUR9_PONAB, GPAT1_HUMAN, PH4H_MOUSE, BHMT1_DANRE, CP27B_HUMAN, APOA4_BOVIN, ATPO_PONAB, AATC_…	427	812	9234	1.624560168895144	0.49170769711867046	0.014294689220846646	0.2808766323585066
GOTERM_BP_ALL	GO:0006091~generation of precursor metabolites and energy	25	5.387931034482758	1.606106804324368E-4	CY1_BOVIN, MDHC_XENTR, CQ10X_DANRE, ODPB_BOVIN, AASS_BOVIN, NDUV2_BOVIN, ACON_RAT, AAKG2_MOUSE, QCR1_MOUSE, AAKG2_HUMAN, CYC_DANRE, IDH3B_MACFA, LYAG_MOUSE, MDHC_RAT, ODO2_HUMAN, F16P1_RABIT, STAT3_CHICK, ACON_MOUSE, MLXPL_HUMAN, CISY_DANRE, DHTK1_DANRE, IDHC_RAT, IDHG1_MOUSE, QCR8_MOUSE, INP5K_MOUSE	427	231	9234	2.3403996471912163	0.5170226107928589	0.01504782930553672	0.3020491432550787
GOTERM_BP_ALL	GO:0006637~acyl-CoA metabolic process	12	2.586206896551724	1.661905453023603E-4	MPC1_RAT, NUDT7_HUMAN, MPC1_BOVIN, MPC2_HUMAN, KYNU_HUMAN, ODPB_BOVIN, AASS_BOVIN, GPAT1_HUMAN, ODO2_HUMAN, KYNU_MOUSE, ACACB_HUMAN, DHB4_HUMAN	427	65	9234	3.9923617366240314	0.5290823020605058	0.015251317550231569	0.31252725647039625
GOTERM_BP_ALL	GO:0035383~thioester metabolic process	12	2.586206896551724	1.661905453023603E-4	MPC1_RAT, NUDT7_HUMAN, MPC1_BOVIN, MPC2_HUMAN, KYNU_HUMAN, ODPB_BOVIN, AASS_BOVIN, GPAT1_HUMAN, ODO2_HUMAN, KYNU_MOUSE, ACACB_HUMAN, DHB4_HUMAN	427	65	9234	3.9923617366240314	0.5290823020605058	0.015251317550231569	0.31252725647039625
GOTERM_BP_ALL	GO:0009056~catabolic process	85	18.318965517241377	1.8606744237342694E-4	ETFB_RAT, PH4H_RAT, RBSK_HUMAN, CGL_HUMAN, CYLD_HUMAN, AASS_BOVIN, CATZ_BOVIN, ALAT2_DANRE, CP4B1_RAT, GPD1L_DANRE, AAKG2_MOUSE, TNR1B_HUMAN, DHX34_MOUSE, ODB2_HUMAN, PRDX5_HUMAN, UBP31_HUMAN, ODO2_HUMAN, AL4A1_DANRE, MBD4_HUMAN, PDE1A_HUMAN, MMP9_HUMAN, MGAT1_MOUSE, XPO1_HUMAN, DERL2_MOUSE, STAT3_CHICK, HERC3_HUMAN, ARGI1_HUMAN, KYNU_HUMAN, RL6_HUMAN, MLXPL_HUMAN, CEC1A_DANRE, RBM8A_SALSA, DDAH1…	427	1252	9234	1.4681708329904002	0.569647235992615	0.016721615949348845	0.3498444864815431
GOTERM_BP_ALL	GO:0006957~complement activation, alternative pathway	7	1.5086206896551724	2.793798977499364E-4	CFAB_GORGO, CFAH_BOVIN, CO3_HUMAN, CO5_MOUSE, CFAB_HUMAN, CO3_CAVPO, CO3_ONCMY	427	21	9234	7.208430913348947	0.7180561042297651	0.02451886166750905	0.5248541640552329
GOTERM_BP_ALL	GO:0072350~tricarboxylic acid metabolic process	6	1.293103448275862	4.1725374276856077E-4	IDHC_RAT, IDHG1_MOUSE, ACON_MOUSE, DHE3_HUMAN, CISY_DANRE, ACON_RAT	427	15	9234	8.650117096018736	0.8490748474207572	0.03571157359114285	0.7829071422940537
GOTERM_BP_ALL	GO:1901575~organic substance catabolic process	81	17.45689655172414	4.5276962913074273E-4	ETFB_RAT, PH4H_RAT, RBSK_HUMAN, CGL_HUMAN, CYLD_HUMAN, AASS_BOVIN, CATZ_BOVIN, ALAT2_DANRE, GPD1L_DANRE, AAKG2_MOUSE, TNR1B_HUMAN, DHX34_MOUSE, ODB2_HUMAN, UBP31_HUMAN, ODO2_HUMAN, AL4A1_DANRE, MBD4_HUMAN, PDE1A_HUMAN, MGAT1_MOUSE, DERL2_MOUSE, STAT3_CHICK, HERC3_HUMAN, ARGI1_HUMAN, KYNU_HUMAN, RL6_HUMAN, MLXPL_HUMAN, CEC1A_DANRE, RBM8A_SALSA, DDAH1_HUMAN, DHB4_HUMAN, DHTK1_DANRE, APOC1_MOUSE, PH…	427	1212	9234	1.4452547128249125	0.8715176525596703	0.0379764008943172	0.8492780634837604
GOTERM_BP_ALL	GO:0046890~regulation of lipid biosynthetic process	11	2.3706896551724137	5.580941738494991E-4	AAKG2_HUMAN, IDHC_RAT, SRBP1_PIG, APOC1_MOUSE, CO3_HUMAN, MLXPL_HUMAN, CP27B_HUMAN, APOA4_BOVIN, APOB_HUMAN, CO3_CAVPO, EGR1_BOVIN	427	63	9234	3.7758447641351625	0.920295608762687	0.04576118375075766	1.0458579948704916
GOTERM_BP_ALL	GO:0009065~glutamine family amino acid catabolic process	6	1.293103448275862	5.84092273917939E-4	AATC_CHICK, ARGI1_HUMAN, GLSK_HUMAN, DHE3_HUMAN, AL4A1_DANRE, DDAH1_HUMAN	427	16	9234	8.109484777517565	0.929157438004265	0.04699262995011466	1.0943245698569193
GOTERM_BP_ALL	GO:0042559~pteridine-containing compound biosynthetic process	6	1.293103448275862	5.84092273917939E-4	GCH1_RAT, DHPR_MOUSE, C1TC_RAT, C1TC_HUMAN, FOLC_HUMAN, PHS_MOUSE	427	16	9234	8.109484777517565	0.929157438004265	0.04699262995011466	1.0943245698569193
GOTERM_BP_ALL	GO:0009086~methionine biosynthetic process	6	1.293103448275862	5.84092273917939E-4	CGL_BOVIN, CGL_RAT, CGL_HUMAN, BHMT1_DANRE, C1TC_RAT, C1TC_HUMAN	427	16	9234	8.109484777517565	0.929157438004265	0.04699262995011466	1.0943245698569193
GOTERM_BP_ALL	GO:0006766~vitamin metabolic process	10	2.1551724137931036	7.274546282300508E-4	VKORL_RAT, TPK1_MOUSE, ACACB_HUMAN, CP27B_HUMAN, MCCA_HUMAN, RIFK_MOUSE, C1TC_HUMAN, FOLC_HUMAN, BTD_TAKRU, FOLR1_MOUSE	427	54	9234	4.004683840749415	0.9630169797091783	0.05718037506356222	1.3611822530321116
GOTERM_BP_ALL	GO:0006767~water-soluble vitamin metabolic process	8	1.7241379310344827	9.25441872680871E-4	TPK1_MOUSE, ACACB_HUMAN, MCCA_HUMAN, RIFK_MOUSE, C1TC_HUMAN, FOLC_HUMAN, BTD_TAKRU, FOLR1_MOUSE	427	35	9234	4.942924054867849	0.9849310447295441	0.07095543633766821	1.728599098209449
GOTERM_BP_ALL	GO:0019217~regulation of fatty acid metabolic process	9	1.9396551724137931	0.0010690561994382264	AAKG2_HUMAN, APOC1_MOUSE, CPT1A_HUMAN, ACACB_HUMAN, MLXPL_HUMAN, APOA4_BOVIN, AAKG2_MOUSE, ACSL4_MOUSE, ABCD2_HUMAN	427	46	9234	4.231035536096121	0.9921440548016889	0.08016417941857601	1.9943014996877007
GOTERM_BP_ALL	GO:0046146~tetrahydrobiopterin metabolic process	5	1.0775862068965518	0.001137593048659178	GCH1_RAT, DHPR_MOUSE, PH4H_RAT, PH4H_MOUSE, PHS_MOUSE	427	11	9234	9.829678518203108	0.9942431691368493	0.08370143174730893	2.1208623416284156
GOTERM_BP_ALL	GO:0006534~cysteine metabolic process	5	1.0775862068965518	0.0016446457817455341	CGL_BOVIN, CGL_RAT, CGL_HUMAN, C1TC_RAT, C1TC_HUMAN	427	12	9234	9.010538641686184	0.9994232055672029	0.11688549575044893	3.0523948259867595
GOTERM_BP_ALL	GO:0046942~carboxylic acid transport	16	3.4482758620689653	0.001830420961288935	MPC1_RAT, MPC1_BOVIN, LAT3_MOUSE, S38AA_XENLA, GABT_MOUSE, S26A5_RAT, SC6A6_HUMAN, ACSL4_MOUSE, ABCD2_HUMAN, AAKG2_HUMAN, MPC2_HUMAN, CPT1A_HUMAN, S38A6_DANRE, GLSK_HUMAN, NLS1B_DANRE, ACACB_HUMAN	427	139	9234	2.489242329789564	0.9997517904166732	0.1272323010487888	3.3915857447904596
GOTERM_BP_ALL	GO:0006641~triglyceride metabolic process	10	2.1551724137931036	0.002003936603933068	PTN11_CHICK, SRBP1_PIG, APOC1_MOUSE, CPT1A_HUMAN, CO3_HUMAN, GPAT1_HUMAN, APOA4_BOVIN, APOB_HUMAN, CO3_CAVPO, ACSL4_MOUSE	427	62	9234	3.4879504419430387	0.9998870930617065	0.13635710660154088	3.707377841608972
GOTERM_BP_ALL	GO:0015711~organic anion transport	17	3.6637931034482754	0.002221058734939659	MPC1_RAT, MPC1_BOVIN, LAT3_MOUSE, S38AA_XENLA, GABT_MOUSE, S26A5_RAT, SC6A6_HUMAN, ACSL4_MOUSE, ABCD2_HUMAN, AAKG2_HUMAN, MPC2_HUMAN, CPT1A_HUMAN, S38A6_DANRE, GLSK_HUMAN, CAH5B_HUMAN, NLS1B_DANRE, ACACB_HUMAN	427	156	9234	2.3566024139794632	0.9999578724925182	0.14778600294028243	4.101155466179717
GOTERM_BP_ALL	GO:0019216~regulation of lipid metabolic process	17	3.6637931034482754	0.002221058734939659	ERBB4_MOUSE, CO3_HUMAN, MLXPL_HUMAN, ACSL4_MOUSE, CO3_CAVPO, AAKG2_MOUSE, ABCD2_HUMAN, IDHC_RAT, AAKG2_HUMAN, SRBP1_PIG, APOC1_MOUSE, CPT1A_HUMAN, ACACB_HUMAN, CP27B_HUMAN, APOA4_BOVIN, APOB_HUMAN, EGR1_BOVIN	427	156	9234	2.3566024139794632	0.9999578724925182	0.14778600294028243	4.101155466179717
GOTERM_BP_ALL	GO:0006555~methionine metabolic process	6	1.293103448275862	0.002248053256126531	CGL_BOVIN, CGL_RAT, CGL_HUMAN, BHMT1_DANRE, C1TC_RAT, C1TC_HUMAN	427	21	9234	6.178655068584812	0.9999627327542561	0.14728875734686298	4.150006631880165
GOTERM_BP_ALL	GO:0042180~cellular ketone metabolic process	14	3.0172413793103448	0.002395061852012663	CQ10X_DANRE, KYNU_HUMAN, MLXPL_HUMAN, ACSL4_MOUSE, AAKG2_MOUSE, ABCD2_HUMAN, AAKG2_HUMAN, VKORL_RAT, APOC1_MOUSE, CPT1A_HUMAN, ACACB_HUMAN, KYNU_MOUSE, APOA4_BOVIN, EGR1_BOVIN	427	115	9234	2.6326443335709193	0.999980885085713	0.15393110566388268	4.415630313250707
GOTERM_BP_ALL	GO:0006950~response to stress	110	23.70689655172414	0.002816503686169972	GCH1_RAT, NFKB2_MOUSE, COR1B_MOUSE, FANCA_HUMAN, CGL_HUMAN, TP53B_MOUSE, CAF1A_DANRE, CYLD_HUMAN, CFAH_BOVIN, NFM_PIG, ITA9_HUMAN, GBRAP_RAT, FNIP1_CHICK, CFAB_HUMAN, GPX4_CALJA, CEBPB_CHICK, FIGL1_XENTR, CO2_BOVIN, DPOD3_HUMAN, CHST3_CHICK, CD9_RAT, JAK1_DANRE, MBD4_HUMAN, NU155_HUMAN, DEPD5_HUMAN, EGR1_BOVIN, DX39A_RAT, CASP1_HUMAN, CO3_ONCMY, ARGI1_HUMAN, KYNU_HUMAN, CO5_MOUSE, PGH1_SHEEP, LGG…	427	1855	9234	1.2823623727251494	0.9999971822828836	0.17603733004074473	5.17325798940308
GOTERM_BP_ALL	GO:0006952~defense response	44	9.482758620689655	0.004088942898376199	GCH1_RAT, NFKB2_MOUSE, CLC4E_HUMAN, FANCA_HUMAN, CFAH_BOVIN, CYLD_HUMAN, CO3_HUMAN, CFAB_HUMAN, HEMO_HUMAN, KALRN_HUMAN, CEBPB_CHICK, TNR1B_HUMAN, CHST3_CHICK, CO2_BOVIN, PRDX5_HUMAN, MDHC_RAT, JAK1_DANRE, KYNU_MOUSE, PGRP2_MOUSE, A2AP_MOUSE, NF2L2_BOVIN, CLD1_RAT, CASP1_HUMAN, CO3_ONCMY, BNI3L_MOUSE, CFAB_GORGO, SOCS3_MOUSE, TLR13_MOUSE, CR3L3_HUMAN, IF4G1_HUMAN, KYNU_HUMAN, FIBA_CHICK, CO5_MOUS…	427	617	9234	1.5421602602302444	0.9999999913437286	0.24201317905425723	7.4263749488097
GOTERM_BP_ALL	GO:0006638~neutral lipid metabolic process	10	2.1551724137931036	0.0051090788451483215	PTN11_CHICK, SRBP1_PIG, APOC1_MOUSE, CPT1A_HUMAN, CO3_HUMAN, GPAT1_HUMAN, APOA4_BOVIN, APOB_HUMAN, CO3_CAVPO, ACSL4_MOUSE	427	71	9234	3.0458158788798366	0.9999999999167001	0.2891561972133422	9.19602686027351
GOTERM_BP_ALL	GO:0006639~acylglycerol metabolic process	10	2.1551724137931036	0.0051090788451483215	PTN11_CHICK, SRBP1_PIG, APOC1_MOUSE, CPT1A_HUMAN, CO3_HUMAN, GPAT1_HUMAN, APOA4_BOVIN, APOB_HUMAN, CO3_CAVPO, ACSL4_MOUSE	427	71	9234	3.0458158788798366	0.9999999999167001	0.2891561972133422	9.19602686027351
GOTERM_BP_ALL	GO:0050667~homocysteine metabolic process	5	1.0775862068965518	0.0052213073087235854	CGL_BOVIN, CGL_RAT, CGL_HUMAN, C1TC_RAT, C1TC_HUMAN	427	16	9234	6.757903981264637	0.9999999999500362	0.29090380069754285	9.388744138942418
GOTERM_BP_ALL	GO:0009161~ribonucleoside monophosphate metabolic process	19	4.094827586206897	0.005324164943667319	CY1_BOVIN, ATPO_PONAB, MLXPL_HUMAN, RIFK_MOUSE, NDUV2_BOVIN, FIGL1_XENTR, AAKG2_MOUSE, QCR1_MOUSE, ADK_RAT, ATPO_PIG, CYC_DANRE, AAKG2_HUMAN, DHTK1_DANRE, PCLI1_MOUSE, PUR9_PONAB, MON2_HUMAN, QCR8_MOUSE, F16P1_RABIT, STAT3_CHICK	427	201	9234	2.0441819008004476	0.9999999999687261	0.29216642890296496	9.565029757021627
GOTERM_BP_ALL	GO:0019674~NAD metabolic process	7	1.5086206896551724	0.005582371832294002	IDHG1_MOUSE, MDHC_XENTR, ASPD_DANRE, KYNU_HUMAN, MDHC_RAT, KYNU_MOUSE, PNCB_DANRE	427	36	9234	4.204918032786885	0.999999999990355	0.30040084807539347	10.006135530208171
GOTERM_BP_ALL	GO:0006760~folic acid-containing compound metabolic process	6	1.293103448275862	0.006010765741063536	GCH1_RAT, AL1L1_XENTR, C1TC_RAT, C1TC_HUMAN, FOLC_HUMAN, FOLR1_MOUSE	427	26	9234	4.990452170780039	0.999999999998631	0.31572967132736585	10.733488115906976
GOTERM_BP_ALL	GO:0010565~regulation of cellular ketone metabolic process	10	2.1551724137931036	0.006143295136316285	AAKG2_HUMAN, APOC1_MOUSE, CPT1A_HUMAN, ACACB_HUMAN, MLXPL_HUMAN, APOA4_BOVIN, AAKG2_MOUSE, ACSL4_MOUSE, EGR1_BOVIN, ABCD2_HUMAN	427	73	9234	2.962368868499567	0.9999999999992518	0.3178332338792168	10.95737460735765
GOTERM_BP_ALL	GO:0009123~nucleoside monophosphate metabolic process	19	4.094827586206897	0.006845720493494534	CY1_BOVIN, ATPO_PONAB, MLXPL_HUMAN, RIFK_MOUSE, NDUV2_BOVIN, FIGL1_XENTR, AAKG2_MOUSE, QCR1_MOUSE, ADK_RAT, ATPO_PIG, CYC_DANRE, AAKG2_HUMAN, DHTK1_DANRE, PCLI1_MOUSE, PUR9_PONAB, MON2_HUMAN, QCR8_MOUSE, F16P1_RABIT, STAT3_CHICK	427	206	9234	1.9945658352470383	0.9999999999999696	0.34334921330235424	12.135156058890162
GOTERM_BP_ALL	GO:0051289~protein homotetramerization	7	1.5086206896551724	0.007322354586072723	CGL_BOVIN, CGL_RAT, CGL_HUMAN, GLSK_HUMAN, ACACB_HUMAN, PHS_MOUSE, F16P1_RABIT	427	38	9234	3.983606557377049	0.9999999999999966	0.3585316190062433	12.925927766987478
GOTERM_BP_ALL	GO:0009126~purine nucleoside monophosphate metabolic process	18	3.8793103448275863	0.00744432949008076	CY1_BOVIN, ATPO_PONAB, MLXPL_HUMAN, NDUV2_BOVIN, FIGL1_XENTR, AAKG2_MOUSE, QCR1_MOUSE, ADK_RAT, ATPO_PIG, CYC_DANRE, AAKG2_HUMAN, DHTK1_DANRE, PCLI1_MOUSE, PUR9_PONAB, MON2_HUMAN, QCR8_MOUSE, F16P1_RABIT, STAT3_CHICK	427	192	9234	2.0273711943793913	0.999999999999998	0.35948285037970684	13.127207648379501
GOTERM_BP_ALL	GO:0009167~purine ribonucleoside monophosphate metabolic process	18	3.8793103448275863	0.00744432949008076	CY1_BOVIN, ATPO_PONAB, MLXPL_HUMAN, NDUV2_BOVIN, FIGL1_XENTR, AAKG2_MOUSE, QCR1_MOUSE, ADK_RAT, ATPO_PIG, CYC_DANRE, AAKG2_HUMAN, DHTK1_DANRE, PCLI1_MOUSE, PUR9_PONAB, MON2_HUMAN, QCR8_MOUSE, F16P1_RABIT, STAT3_CHICK	427	192	9234	2.0273711943793913	0.999999999999998	0.35948285037970684	13.127207648379501
GOTERM_BP_ALL	GO:0006959~humoral immune response	10	2.1551724137931036	0.007988026559811397	CFAB_GORGO, CO2_BOVIN, CFAH_BOVIN, CO3_HUMAN, FIBA_CHICK, CO5_MOUSE, CFAB_HUMAN, HEMO_HUMAN, CO3_CAVPO, CO3_ONCMY	427	76	9234	2.8454332552693207	0.9999999999999999	0.37620663945887045	14.019056054418755
GOTERM_BP_ALL	GO:0051262~protein tetramerization	9	1.9396551724137931	0.008025575790208326	CGL_BOVIN, CGL_RAT, CGL_HUMAN, GLSK_HUMAN, ACACB_HUMAN, PYX_DROME, S26A5_RAT, PHS_MOUSE, F16P1_RABIT	427	63	9234	3.0893275342924054	0.9999999999999999	0.3737993838533481	14.080328439980716
GOTERM_BP_ALL	GO:0010827~regulation of glucose transport	9	1.9396551724137931	0.008025575790208326	AAKG2_HUMAN, PTN11_CHICK, PCLI1_MOUSE, CO3_HUMAN, ERBB4_MOUSE, NU155_HUMAN, NF2L2_BOVIN, INP5K_MOUSE, CO3_CAVPO	427	63	9234	3.0893275342924054	0.9999999999999999	0.3737993838533481	14.080328439980716
GOTERM_BP_ALL	GO:0010799~regulation of peptidyl-threonine phosphorylation	5	1.0775862068965518	0.008160395434525205	AAKG2_HUMAN, IF4G1_HUMAN, INP5K_MOUSE, UBE2K_MOUSE, AAKG2_MOUSE	427	18	9234	6.0070257611241225	0.9999999999999999	0.3749695807368848	14.299984967682633
GOTERM_BP_ALL	GO:0046034~ATP metabolic process	16	3.4482758620689653	0.008239387218180409	ATPO_PONAB, CY1_BOVIN, MLXPL_HUMAN, NDUV2_BOVIN, FIGL1_XENTR, AAKG2_MOUSE, QCR1_MOUSE, ATPO_PIG, CYC_DANRE, AAKG2_HUMAN, DHTK1_DANRE, PCLI1_MOUSE, MON2_HUMAN, QCR8_MOUSE, STAT3_CHICK, F16P1_RABIT	427	163	9234	2.122728121722389	1.0	0.37411673852408667	14.428436124391874
GOTERM_BP_ALL	GO:0006730~one-carbon metabolic process	6	1.293103448275862	0.008326781341398555	AL1L1_XENTR, CAH5B_HUMAN, SAHHB_XENLA, C1TC_RAT, C1TC_HUMAN, FOLC_HUMAN	427	28	9234	4.633991301438608	1.0	0.37358102157564566	14.570338172220188
GOTERM_BP_ALL	GO:0006536~glutamate metabolic process	6	1.293103448275862	0.008326781341398555	AATC_CHICK, HUTH_RAT, GLSK_HUMAN, DHE3_HUMAN, AL4A1_DANRE, FOLC_HUMAN	427	28	9234	4.633991301438608	1.0	0.37358102157564566	14.570338172220188
GOTERM_BP_ALL	GO:0009165~nucleotide biosynthetic process	17	3.6637931034482754	0.008494375179223152	ATPO_PONAB, CY1_BOVIN, ASPD_DANRE, KYNU_HUMAN, PNCB_DANRE, RIFK_MOUSE, C1TC_HUMAN, ADK_RAT, ATPO_PIG, COASY_PIG, AAKG2_HUMAN, PCLI1_MOUSE, PUR9_PONAB, MON2_HUMAN, KYNU_MOUSE, C1TC_RAT, RIR1_DANRE	427	179	9234	2.053798751848024	1.0	0.3758539418958238	14.84183756085905
GOTERM_BP_ALL	GO:0009064~glutamine family amino acid metabolic process	8	1.7241379310344827	0.009396833818682046	AATC_CHICK, HUTH_RAT, ARGI1_HUMAN, GLSK_HUMAN, DHE3_HUMAN, AL4A1_DANRE, FOLC_HUMAN, DDAH1_HUMAN	427	52	9234	3.3269681138533596	1.0	0.40273951545838227	16.289817279022458
GOTERM_BP_ALL	GO:0006956~complement activation	8	1.7241379310344827	0.009396833818682046	CFAB_GORGO, CO2_BOVIN, CFAH_BOVIN, CO3_HUMAN, CO5_MOUSE, CFAB_HUMAN, CO3_CAVPO, CO3_ONCMY	427	52	9234	3.3269681138533596	1.0	0.40273951545838227	16.289817279022458
GOTERM_BP_ALL	GO:1901293~nucleoside phosphate biosynthetic process	17	3.6637931034482754	0.009406855087724987	ATPO_PONAB, CY1_BOVIN, ASPD_DANRE, KYNU_HUMAN, PNCB_DANRE, RIFK_MOUSE, C1TC_HUMAN, ADK_RAT, ATPO_PIG, COASY_PIG, AAKG2_HUMAN, PCLI1_MOUSE, PUR9_PONAB, MON2_HUMAN, KYNU_MOUSE, C1TC_RAT, RIR1_DANRE	427	181	9234	2.031104842987825	1.0	0.3993914473278909	16.30576457856099
GOTERM_BP_ALL	GO:0009069~serine family amino acid metabolic process	7	1.5086206896551724	0.009423454666992804	CGL_BOVIN, CGL_RAT, CGL_HUMAN, C1TC_RAT, C1TC_HUMAN, FOLC_HUMAN, KBL_MOUSE	427	40	9234	3.7844262295081967	1.0	0.39631779001065637	16.33217391228533
GOTERM_BP_ALL	GO:0044248~cellular catabolic process	65	14.00862068965517	0.009657844620757663	ETFB_RAT, PH4H_RAT, CGL_HUMAN, CYLD_HUMAN, AASS_BOVIN, CATZ_BOVIN, CP4B1_RAT, ALAT2_DANRE, TNR1B_HUMAN, DHX34_MOUSE, ODB2_HUMAN, PRDX5_HUMAN, UBP31_HUMAN, ODO2_HUMAN, AL4A1_DANRE, MBD4_HUMAN, PDE1A_HUMAN, MGAT1_MOUSE, DERL2_MOUSE, HERC3_HUMAN, ARGI1_HUMAN, KYNU_HUMAN, RL6_HUMAN, MLXPL_HUMAN, CEC1A_DANRE, RBM8A_SALSA, DDAH1_HUMAN, DHB4_HUMAN, PH4H_MOUSE, BHMT1_DANRE, FBX8_BOVIN, CP27B_HUMAN, APOA4…	427	1043	9234	1.3476932196577607	1.0	0.40028857923333594	16.70423856990312
GOTERM_BP_ALL	GO:0007631~feeding behavior	5	1.0775862068965518	0.009966798969337458	TY3H_MOUSE, CPT1A_HUMAN, GLSK_HUMAN, DERL2_MOUSE, STAT3_CHICK	427	19	9234	5.690866510538641	1.0	0.4064771412623922	17.192271734288656
