## Additional File S1 for "Sex-specific co-expression networks and sex-biased gene expression in the salmonid Brook Charr *Salvelinus fontinalis*": fem_go_bpall_darkred.txt

Category	Term	Count	%	PValue	Genes	List Total	Pop Hits	Pop Total	Fold Enrichment	Bonferroni	Benjamini	FDR
GOTERM_BP_ALL	GO:0016567~protein ubiquitination	276	5.367561260210035	6.535469575606818E-6	VPS28_BOVIN, UB2E3_MOUSE, CUL2_MOUSE, FBX11_RAT, ENC1_HUMAN, SOCS5_MOUSE, SOX4_MOUSE, CNOT4_HUMAN, CUL2_PONAB, WWP1_MOUSE, WWTR1_MOUSE, UBE2B_RAT, UB2R1_HUMAN, FBX9_DANRE, KBTB8_DANRE, RN128_MOUSE, TM189_HUMAN, FBX30_RAT, PJA2_RAT, WWTR1_HUMAN, TERA_DANRE, RO52_HUMAN, TRI39_HUMAN, SOCS3_RAT, TRIM2_BOVIN, WWP2_MOUSE, HERC6_MOUSE, RNF43_HUMAN, IPP_MOUSE, RN111_PONAB, FXL12_HUMAN, MYCB2_HUMAN, RNF4_…	4523	467	9234	1.2065782266322829	0.0649165402110281	0.0649165402110281	0.013378543226183481
GOTERM_BP_ALL	GO:0032446~protein modification by small protein conjugation	304	5.912096460521198	3.294519667006829E-5	VPS28_BOVIN, UB2E3_MOUSE, CUL2_MOUSE, ENC1_HUMAN, FBX11_RAT, TOP1_HUMAN, SOX4_MOUSE, SOCS5_MOUSE, CNOT4_HUMAN, CUL2_PONAB, WWP1_MOUSE, WWTR1_MOUSE, UBE2B_RAT, UB2R1_HUMAN, FBX9_DANRE, KBTB8_DANRE, SUMO1_DANRE, RN128_MOUSE, TM189_HUMAN, FBX30_RAT, PJA2_RAT, WWTR1_HUMAN, TERA_DANRE, RO52_HUMAN, TRI39_HUMAN, SOCS3_RAT, TRIM2_BOVIN, WWP2_MOUSE, NSE2_HUMAN, HERC6_MOUSE, IPP_MOUSE, RNF43_HUMAN, RN111_P…	4523	527	9234	1.1776771558901353	0.28705624265349117	0.155640030942662	0.0674236828760999
GOTERM_BP_ALL	GO:0070647~protein modification by small protein conjugation or removal	345	6.709451575262544	3.30471713398344E-4	VPS28_BOVIN, UB2E3_MOUSE, CUL2_MOUSE, ENC1_HUMAN, FBX11_RAT, WDR48_MACFA, TOP1_HUMAN, SOX4_MOUSE, SOCS5_MOUSE, CNOT4_HUMAN, CUL2_PONAB, UBP53_HUMAN, WWP1_MOUSE, WWTR1_MOUSE, AT7L3_DANRE, UBE2B_RAT, UB2R1_HUMAN, FBX9_DANRE, KBTB8_DANRE, SUMO1_DANRE, RN128_MOUSE, TM189_HUMAN, FBX30_RAT, PJA2_RAT, WWTR1_HUMAN, TERA_DANRE, RO52_HUMAN, TRI39_HUMAN, SOCS3_RAT, TRIM2_BOVIN, WWP2_MOUSE, NSE2_HUMAN, HERC6…	4523	618	9234	1.139708802259863	0.9664428532884398	0.6774515131322185	0.6743684157230367
GOTERM_BP_ALL	GO:0044257~cellular protein catabolic process	279	5.425904317386231	8.203360198926721E-4	VPS28_BOVIN, PSA3_BOVIN, CUL2_MOUSE, ENC1_HUMAN, ADRM1_CHICK, BNI3L_BOVIN, SOCS5_MOUSE, CUL2_PONAB, UBXN4_HUMAN, WWP1_MOUSE, WWTR1_MOUSE, SDF2L_HUMAN, CLPX_PONAB, UBE2B_RAT, UB2R1_HUMAN, SNF8_DANRE, CLPP_BOVIN, FBX9_DANRE, WWTR1_HUMAN, TERA_DANRE, TRI39_HUMAN, PSMD1_MOUSE, WWP2_MOUSE, HERC6_MOUSE, RNF43_HUMAN, RN111_PONAB, FXL12_HUMAN, RNF4_RAT, MA1B1_RAT, PP2AB_RABIT, 2A5G_RABIT, PSB7_MOUSE, TRI…	4523	497	9234	1.146069874920538	0.9997814090580311	0.8784071493176367	1.6660441330617837
GOTERM_BP_ALL	GO:0051603~proteolysis involved in cellular protein catabolic process	265	5.15363671723065	9.366655618027332E-4	VPS28_BOVIN, PSA3_BOVIN, CUL2_MOUSE, ADRM1_CHICK, ENC1_HUMAN, SOCS5_MOUSE, CUL2_PONAB, UBXN4_HUMAN, WWP1_MOUSE, WWTR1_MOUSE, SDF2L_HUMAN, CLPX_PONAB, UBE2B_RAT, UB2R1_HUMAN, SNF8_DANRE, CLPP_BOVIN, FBX9_DANRE, WWTR1_HUMAN, TERA_DANRE, TRI39_HUMAN, PSMD1_MOUSE, WWP2_MOUSE, HERC6_MOUSE, RNF43_HUMAN, RN111_PONAB, FXL12_HUMAN, RNF4_RAT, MA1B1_RAT, PP2AB_RABIT, 2A5G_RABIT, PSB7_MOUSE, TRI39_MOUSE, LAM…	4523	471	9234	1.1486514080193098	0.9999338815870585	0.854096911869311	1.9001527506187998
GOTERM_BP_ALL	GO:0016126~sterol biosynthetic process	26	0.5056398288603656	0.0015428050671703677	DHCR7_DANRE, DHC24_MOUSE, MSMO1_DANRE, FPPS_CHICK, AAPK1_HUMAN, ERG24_MOUSE, AAKG2_HUMAN, LBR_CHICK, HMCS1_CHICK, DHB7_MOUSE, KIME_BOVIN, FDFT_PONAB, NB5R1_BOVIN, MVD1_DANRE, ERG1_HUMAN, HMDH_BOVIN, SC5D_HUMAN, EBP_HUMAN, CP51A_MACFA, ERG7_HUMAN, ERG28_PONAB, INSI2_CHICK, NSDHL_HUMAN, APOEB_DANRE, DHC24_RAT, APOA4_FELCA	4523	33	9234	1.6085060197375034	0.999999870144455	0.9288387748448814	3.11143189036055
GOTERM_BP_ALL	GO:0044265~cellular macromolecule catabolic process	359	6.9817191754181245	0.002154694311170928	CIRBP_XENTR, PSA3_BOVIN, VPS28_BOVIN, NOCT_RAT, CUL2_MOUSE, ENC1_HUMAN, BNI3L_BOVIN, ADRM1_CHICK, SOCS5_MOUSE, CNOT4_HUMAN, CUL2_PONAB, UBXN4_HUMAN, WWP1_MOUSE, WWTR1_MOUSE, SDF2L_HUMAN, UBE2B_RAT, CLPX_PONAB, UB2R1_HUMAN, SMG7_HUMAN, SNF8_DANRE, CLPP_BOVIN, FBX9_DANRE, WWTR1_HUMAN, TERA_DANRE, RL6_HUMAN, TRI39_HUMAN, PSMD1_MOUSE, WWP2_MOUSE, HERC6_MOUSE, RNF43_HUMAN, RN111_PONAB, FXL12_HUMAN, PN…	4523	658	9234	1.113863152667185	0.9999999997605281	0.9577712928819107	4.319764170011031
GOTERM_BP_ALL	GO:0007154~cell communication	1379	26.818358615324776	0.0024282995002962893	TXNIP_PIG, DHC24_MOUSE, TNF10_HUMAN, TM17B_DANRE, I17RC_HUMAN, P2RX4_HUMAN, CD48_MOUSE, ASPH_HUMAN, ARHG2_PIG, KS6B1_MOUSE, SYT2_RAT, SHOC2_DANRE, T7L1A_DANRE, SCUB1_MOUSE, RFIP5_MOUSE, CU002_HUMAN, TSN13_HUMAN, DCBD2_HUMAN, APJA_DANRE, PER1_RAT, ARI5B_MOUSE, NCOA3_HUMAN, SOCS3_RAT, TEC_MOUSE, NAMPT_RAT, ATG5_BOVIN, RN111_PONAB, IEX1_MOUSE, RAB13_DANRE, IL1R2_RAT, ID1_HUMAN, A2AP_BOVIN, ETV5_HUMA…	4523	2688	9234	1.0473655483086448	0.9999999999856742	0.9558922831578531	4.855417787402683
GOTERM_BP_ALL	GO:0017157~regulation of exocytosis	57	1.1085180863477246	0.002621416360700079	SLAF5_HUMAN, RAB7A_RAT, L2GL2_DANRE, SNX4_HUMAN, AT2A2_CHICK, CAC1H_RAT, FMR1B_XENLA, PP2BA_RAT, RIMS3_HUMAN, ABR_MOUSE, SYT2_RAT, RB33B_HUMAN, SEPT5_MACFA, LAMP1_MOUSE, SNAA_MOUSE, RAP1B_RAT, VAMP8_RAT, CAPS2_MOUSE, CAC1A_RABIT, FIBG_RAT, RABX5_MOUSE, ABR_BOVIN, RAB5A_MOUSE, RAB7A_MOUSE, CAPS2_HUMAN, VAS1_HUMAN, RAB26_HUMAN, KSYK_HUMAN, VPS4B_BOVIN, FCERG_MOUSE, PROF2_MOUSE, NSF_MOUSE, VPS4B_MOU…	4523	87	9234	1.3375772869700457	0.9999999999980385	0.9499761285611863	5.231776055573589
GOTERM_BP_ALL	GO:0006511~ubiquitin-dependent protein catabolic process	222	4.3173862310385065	0.002670660510899818	VPS28_BOVIN, PSA3_BOVIN, CUL2_MOUSE, ADRM1_CHICK, SOCS5_MOUSE, CUL2_PONAB, WWP1_MOUSE, UBXN4_HUMAN, WWTR1_MOUSE, SDF2L_HUMAN, UBE2B_RAT, UB2R1_HUMAN, SNF8_DANRE, FBX9_DANRE, WWTR1_HUMAN, TERA_DANRE, TRI39_HUMAN, WWP2_MOUSE, PSMD1_MOUSE, HERC6_MOUSE, RNF43_HUMAN, RN111_PONAB, FXL12_HUMAN, RNF4_RAT, MA1B1_RAT, PP2AB_RABIT, 2A5G_RABIT, TRI39_MOUSE, DAB2_MOUSE, UBP5_MOUSE, CUL9_HUMAN, HECD2_HUMAN, UB…	4523	395	9234	1.1474114022002873	0.9999999999988186	0.9358439819526715	5.327519326539843
GOTERM_BP_ALL	GO:0008104~protein localization	779	15.149747180085571	0.0031724604478146276	TXNIP_PIG, DHC24_MOUSE, PEX19_PONAB, PEMT_BOVIN, I17RC_HUMAN, TOIP2_HUMAN, ASPH_HUMAN, AP1S1_MOUSE, JKIP1_HUMAN, PTHB1_HUMAN, RFIP5_MOUSE, TOM1_HUMAN, CHMP7_DANRE, SLMAP_HUMAN, TMEDA_TAKRU, VPS29_XENTR, TBCK_CHICK, ACAP2_CHICK, US6NL_HUMAN, SYNRG_RAT, RAB13_DANRE, AT1B3_CHICK, IMP2L_DANRE, ID1_HUMAN, IL1R2_RAT, TBCD1_BOVIN, ETV5_HUMAN, FNDC1_RAT, NHRF1_RAT, TXNIP_HUMAN, PSB7_MOUSE, OXA1L_MOUSE, A…	4523	1489	9234	1.068085556888774	0.9999999999999932	0.9485236443747704	6.297916164525286
GOTERM_BP_ALL	GO:0006513~protein monoubiquitination	29	0.5639828860365617	0.003189614716968358	KLH22_XENTR, MGRN1_HUMAN, KDM2B_MOUSE, CUL4B_HUMAN, KLH12_DANRE, TRI25_MOUSE, UBE2B_RAT, TRI25_HUMAN, DTX3L_MOUSE, UB2R1_MOUSE, BRE1B_HUMAN, CUL1_MOUSE, NED4L_HUMAN, UB2R2_RABIT, WAC_DANRE, TOPRS_HUMAN, RN168_DANRE, UBE4B_MOUSE, RO52_HUMAN, RNG2A_XENLA, RBX1_SALSA, RN126_MOUSE, PRKN2_HUMAN, HUWE1_HUMAN, DTX3L_HUMAN, BCOR_MOUSE, CUL3_HUMAN, TS101_HUMAN, FANCL_HUMAN	4523	39	9234	1.5180870422966377	0.9999999999999943	0.9350502474501121	6.330921818444901
GOTERM_BP_ALL	GO:0043632~modification-dependent macromolecule catabolic process	227	4.4146246596655	0.003365165462526766	VPS28_BOVIN, PSA3_BOVIN, CUL2_MOUSE, ADRM1_CHICK, SOCS5_MOUSE, CUL2_PONAB, WWP1_MOUSE, UBXN4_HUMAN, WWTR1_MOUSE, SDF2L_HUMAN, UBE2B_RAT, UB2R1_HUMAN, SNF8_DANRE, FBX9_DANRE, WWTR1_HUMAN, TERA_DANRE, TRI39_HUMAN, WWP2_MOUSE, PSMD1_MOUSE, HERC6_MOUSE, RNF43_HUMAN, RN111_PONAB, FXL12_HUMAN, PNPT1_HUMAN, RNF4_RAT, MA1B1_RAT, PP2AB_RABIT, 2A5G_RABIT, TRI39_MOUSE, DAB2_MOUSE, UBP5_MOUSE, CUL9_HUMAN, HE…	4523	406	9234	1.1414663313616555	0.9999999999999991	0.9302587901385285	6.668055038315613
GOTERM_BP_ALL	GO:0044700~single organism signaling	1355	26.35161415791521	0.0033753659714153106	TXNIP_PIG, DHC24_MOUSE, TNF10_HUMAN, TM17B_DANRE, I17RC_HUMAN, P2RX4_HUMAN, CD48_MOUSE, ASPH_HUMAN, ARHG2_PIG, KS6B1_MOUSE, SYT2_RAT, SHOC2_DANRE, T7L1A_DANRE, SCUB1_MOUSE, RFIP5_MOUSE, CU002_HUMAN, TSN13_HUMAN, DCBD2_HUMAN, APJA_DANRE, PER1_RAT, ARI5B_MOUSE, NCOA3_HUMAN, SOCS3_RAT, TEC_MOUSE, NAMPT_RAT, RN111_PONAB, IEX1_MOUSE, RAB13_DANRE, IL1R2_RAT, ID1_HUMAN, A2AP_BOVIN, ETV5_HUMAN, C8AP2_HUM…	4523	2644	9234	1.0462636255173172	0.9999999999999992	0.9162785690532143	6.6876088973094046
GOTERM_BP_ALL	GO:0023052~signaling	1362	26.487747957992998	0.003723288365153385	TXNIP_PIG, DHC24_MOUSE, TNF10_HUMAN, TM17B_DANRE, I17RC_HUMAN, P2RX4_HUMAN, CD48_MOUSE, ASPH_HUMAN, ARHG2_PIG, KS6B1_MOUSE, SYT2_RAT, SHOC2_DANRE, T7L1A_DANRE, SCUB1_MOUSE, RFIP5_MOUSE, CU002_HUMAN, TSN13_HUMAN, DCBD2_HUMAN, APJA_DANRE, PER1_RAT, ARI5B_MOUSE, NCOA3_HUMAN, SOCS3_RAT, TEC_MOUSE, NAMPT_RAT, RN111_PONAB, IEX1_MOUSE, RAB13_DANRE, IL1R2_RAT, ID1_HUMAN, A2AP_BOVIN, ETV5_HUMAN, C8AP2_HUM…	4523	2660	9234	1.0453428508259373	1.0	0.9222276237140372	7.352230285387695
GOTERM_BP_ALL	GO:0051301~cell division	199	3.870089459354337	0.003728920227419232	TXNIP_PIG, PARD3_HUMAN, GNAI3_CRIGR, JTB_HUMAN, TOP1_HUMAN, WWTR1_MOUSE, ARHG2_PIG, AR8BA_DANRE, UB2R1_HUMAN, RECQ5_HUMAN, KIF2A_CHICK, WASL_RAT, HAUS8_XENLA, WWTR1_HUMAN, REEP3_DANRE, NSE2_HUMAN, APC15_DANRE, RCC2_DANRE, FA83D_DANRE, LZTS2_XENTR, ZFY26_BOVIN, ARP19_BOVIN, TSP4_XENLA, ETV5_HUMAN, CND1_XENLA, WAPL_HUMAN, KPCE_MOUSE, CKAP5_HUMAN, TXNIP_HUMAN, PAPD5_MOUSE, PELO_DANRE, PK3C3_XENLA, F…	4523	353	9234	1.1509107683173005	1.0	0.9090981005865323	7.362951470044344
GOTERM_BP_ALL	GO:0019941~modification-dependent protein catabolic process	222	4.3173862310385065	0.004336671874659998	VPS28_BOVIN, PSA3_BOVIN, CUL2_MOUSE, ADRM1_CHICK, SOCS5_MOUSE, CUL2_PONAB, WWP1_MOUSE, UBXN4_HUMAN, WWTR1_MOUSE, SDF2L_HUMAN, UBE2B_RAT, UB2R1_HUMAN, SNF8_DANRE, FBX9_DANRE, WWTR1_HUMAN, TERA_DANRE, TRI39_HUMAN, WWP2_MOUSE, PSMD1_MOUSE, HERC6_MOUSE, RNF43_HUMAN, RN111_PONAB, FXL12_HUMAN, RNF4_RAT, MA1B1_RAT, PP2AB_RABIT, 2A5G_RABIT, TRI39_MOUSE, DAB2_MOUSE, UBP5_MOUSE, CUL9_HUMAN, HECD2_HUMAN, UB…	4523	398	9234	1.1387625725354609	1.0	0.9276005968101471	8.512998651970872
GOTERM_BP_ALL	GO:0030163~protein catabolic process	305	5.931544146246597	0.004695383443686982	VPS28_BOVIN, PSA3_BOVIN, CUL2_MOUSE, ENC1_HUMAN, ADRM1_CHICK, BNI3L_BOVIN, MBRL_MOUSE, SOCS5_MOUSE, CUL2_PONAB, UBXN4_HUMAN, WWP1_MOUSE, WWTR1_MOUSE, SDF2L_HUMAN, CLPX_PONAB, UBE2B_RAT, UB2R1_HUMAN, SNF8_DANRE, CLPP_BOVIN, FBX9_DANRE, WWTR1_HUMAN, TERA_DANRE, TRI39_HUMAN, PSMD1_MOUSE, WWP2_MOUSE, HERC6_MOUSE, SE1L1_MESAU, PACN3_MOUSE, RNF43_HUMAN, RN111_PONAB, IEX1_MOUSE, TIMP2_MOUSE, FXL12_HUMAN…	4523	559	9234	1.1139131064165384	1.0	0.9317983334832468	9.185401113306547
GOTERM_BP_ALL	GO:0017145~stem cell division	13	0.2528199144301828	0.005191234207039922	RAB10_CHICK, TEAD3_MOUSE, DOCK7_MOUSE, DOCK7_HUMAN, WWTR1_HUMAN, NUMB_MOUSE, TISDA_XENLA, WWTR1_MOUSE, CUL3_HUMAN, ETV5_HUMAN, TEAD3_CHICK, SOX5_HUMAN, TIAR_MOUSE	4523	14	9234	1.8957392375477717	1.0	0.9399937948717371	10.107134172012156
GOTERM_BP_ALL	GO:0000209~protein polyubiquitination	91	1.7697394010112797	0.005271142245978928	TRI69_HUMAN, UB2L3_MOUSE, MGRN1_HUMAN, UB2E3_MOUSE, UB2G1_RAT, UB2D4_HUMAN, CDC16_HUMAN, UBR2_HUMAN, TRIPC_DANRE, R1441_DANRE, AKIB1_DANRE, RN139_MOUSE, RNF31_HUMAN, UBE2B_RAT, BCL2_MOUSE, UB2R1_HUMAN, TRI27_HUMAN, UB2R1_MOUSE, SHPRH_HUMAN, TRI27_MOUSE, UBE2H_MOUSE, BRE1B_HUMAN, TNKS1_HUMAN, UB2R2_RABIT, FBW1B_HUMAN, PELI1_MOUSE, UBE2N_RAT, UBE4B_MOUSE, RO52_HUMAN, ARI2_MOUSE, ITCH_HUMAN, WWP2_MO…	4523	151	9234	1.230347319732991	1.0	0.9337215515102754	10.254839498166968
GOTERM_BP_ALL	GO:0007405~neuroblast proliferation	20	0.38895371450797356	0.005438552105990703	DGLB_HUMAN, TEAD3_MOUSE, RAB10_CHICK, FRS2_HUMAN, VEGFA_RAT, PLXB2_MOUSE, DOCK7_MOUSE, HIF1A_CHICK, NF1_HUMAN, DOCK7_HUMAN, GLI3_CHICK, NUMB_MOUSE, PLXB2_HUMAN, CTNB1_MOUSE, SMRD3_MOUSE, KPCI_DANRE, TEAD3_CHICK, SOX5_HUMAN, NDE1_HUMAN, GLI3_HUMAN	4523	25	9234	1.6332522661950033	1.0	0.9305376067438932	10.56353874079623
GOTERM_BP_ALL	GO:0050896~response to stimulus	1987	38.64255153636717	0.0056275308259897535	MMP19_HUMAN, NOCT_RAT, DHC24_MOUSE, TM17B_DANRE, I17RC_HUMAN, MC25A_XENLA, CD48_MOUSE, SP2_HUMAN, ARHG2_PIG, CF089_DANRE, AP1S1_MOUSE, YM67_CAEEL, SHOC2_DANRE, RECQ5_HUMAN, RFIP5_MOUSE, TSN13_HUMAN, DCBD2_HUMAN, PER1_RAT, INT3_DANRE, ARI5B_MOUSE, ACAP2_CHICK, NCOA3_HUMAN, TEC_MOUSE, NAMPT_MOUSE, HA2B_MOUSE, NAMPT_RAT, RAB13_DANRE, ZFY26_BOVIN, ID1_HUMAN, IL1R2_RAT, A2AP_BOVIN, NHRF1_RAT, TXNIP_HU…	4523	3933	9234	1.0314239298657104	1.0	0.9282418193211325	10.910796791924927
GOTERM_BP_ALL	GO:0006952~defense response	334	6.4955270322831575	0.005698536970831357	KS6B1_HUMAN, PEX3_BOVIN, CO9_TAKRU, TUSC2_HUMAN, I17RC_HUMAN, CADM1_MOUSE, BNI3L_BOVIN, IFIT5_HUMAN, IKBA_MOUSE, SOCS5_MOUSE, FXL20_HUMAN, ARHG2_PIG, KS6B1_MOUSE, THRB_PIG, JAK1_DANRE, ABR_MOUSE, YM67_CAEEL, ANXA3_MOUSE, IC1_MOUSE, RPC10_HUMAN, PER1_RAT, A2MG_PONAB, RO52_HUMAN, SOCS3_RAT, CH60_CHICK, HERC6_MOUSE, HA2B_MOUSE, TEC_MOUSE, ATG5_BOVIN, IEX1_MOUSE, AKIR2_HUMAN, CCL25_PIG, CBP_HUMAN, IL…	4523	617	9234	1.105158543170849	1.0	0.9220586238308028	11.040942447109503
GOTERM_BP_ALL	GO:0043588~skin development	59	1.147413457798522	0.006196766454897473	IRF6_BOVIN, TXNIP_PIG, L2GL2_DANRE, DHC24_MOUSE, TMM79_HUMAN, TMM79_BOVIN, ITA6_HUMAN, ASH1L_MOUSE, SRF_MOUSE, BCL2_MOUSE, PI51A_HUMAN, PPHLN_MOUSE, CASP3_RAT, TRI16_PONAB, NDKB_RAT, ARRD3_RAT, KPCL_HUMAN, SOS1_HUMAN, FOSL2_RAT, LATS2_HUMAN, ATP7A_HUMAN, CLIC4_PONAB, WDR48_HUMAN, NCOA3_HUMAN, FA2H_RAT, ITA6_MOUSE, H2AY_RAT, SMAD4_MOUSE, CTNB1_MOUSE, ACV1B_HUMAN, PALLD_MOUSE, DHC24_RAT, MED1_MOUSE…	4523	93	9234	1.2951866089449624	1.0	0.930048261688665	11.949063662383452
GOTERM_BP_ALL	GO:0046903~secretion	263	5.114741345779852	0.0065729482923380855	LMF1_MOUSE, CSKP_HUMAN, TMM79_HUMAN, CADM1_MOUSE, I17RC_HUMAN, VAMP4_HUMAN, TMM79_BOVIN, P2RX4_HUMAN, SOX4_MOUSE, ZP4_BOVIN, PP2BA_RAT, PLPL8_RABIT, SYT2_RAT, ABR_MOUSE, GOLP3_RAT, NTRK2_CHICK, S17A9_MOUSE, MERTK_MOUSE, ANXA3_MOUSE, RFIP5_MOUSE, TPD52_HUMAN, TADBP_MOUSE, NISCH_HUMAN, PTPR2_MACNE, PG12B_HUMAN, CAPS2_MOUSE, PCTL_MOUSE, SE1L1_MESAU, RAB13_DANRE, RTN4_RAT, IL1R2_RAT, CD276_MOUSE, KPC…	4523	480	9234	1.118607671899182	1.0	0.933401969000814	12.62887956334211
GOTERM_BP_ALL	GO:0010498~proteasomal protein catabolic process	152	2.956048230260599	0.00704738028468316	BTBD9_HUMAN, COMD1_MOUSE, RMD5B_MOUSE, ENC1_HUMAN, SPYA_FELCA, UBR2_HUMAN, SOCS5_MOUSE, WWP1_MOUSE, UBXN4_HUMAN, WWTR1_MOUSE, RN139_MOUSE, SDF2L_HUMAN, UBE2B_RAT, UB2R1_HUMAN, FBXW4_HUMAN, AGAP3_MOUSE, UBR3_MOUSE, FBX9_DANRE, FBXW5_HUMAN, FBW1B_HUMAN, WWTR1_HUMAN, TERA_DANRE, UBE4B_MOUSE, RBX1_SALSA, WWP2_MOUSE, PSMD1_MOUSE, PLK2_HUMAN, BACD2_XENTR, ZN363_HUMAN, AKIB1_HUMAN, RNF4_RAT, FBX31_MOUSE…	4523	267	9234	1.1622394403634857	1.0	0.9387976990042716	13.479131227113095
GOTERM_BP_ALL	GO:0006754~ATP biosynthetic process	34	0.661221314663555	0.007088746769897821	AT5G3_MOUSE, CMC2_HUMAN, AT5G3_RAT, VPP3_HUMAN, ATP5E_MOUSE, VPP2_MOUSE, ATP5J_PONAB, ATP5J_MOUSE, AAKG2_HUMAN, ATP5J_BOVIN, KPYM_HUMAN, PCLI1_MOUSE, VPP1_RAT, AT5G3_BOVIN, ATPA_PONAB, KPYR_HUMAN, ATP5H_BOVIN, ATP5L_PONAB, CMC1_PONAB, ATPA_RAT, ATPD_MOUSE, AT5F1_PONAB, ATPO_RAT, COX5B_MOUSE, ATP5J_RAT, ATP5E_BOVIN, ATPA_MOUSE, ATPG_BOVIN, COX5B_BOVIN, AT5G1_MOUSE, VPP2_HUMAN, AT5F1_HUMAN, ATPK_MO…	4523	49	9234	1.4165963533324009	1.0	0.9331932735684013	13.552891835261448
GOTERM_BP_ALL	GO:0006695~cholesterol biosynthetic process	21	0.40840140023337224	0.007100514829578993	ERG1_HUMAN, DHCR7_DANRE, DHC24_MOUSE, FPPS_CHICK, HMDH_BOVIN, SC5D_HUMAN, EBP_HUMAN, AAPK1_HUMAN, CP51A_MACFA, ERG24_MOUSE, ERG7_HUMAN, INSI2_CHICK, HMCS1_CHICK, DHB7_MOUSE, NSDHL_HUMAN, KIME_BOVIN, APOEB_DANRE, DHC24_RAT, APOA4_FELCA, FDFT_PONAB, MVD1_DANRE	4523	27	9234	1.5878841476895864	1.0	0.9267339235220816	13.573864540281278
GOTERM_BP_ALL	GO:1902653~secondary alcohol biosynthetic process	21	0.40840140023337224	0.007100514829578993	ERG1_HUMAN, DHCR7_DANRE, DHC24_MOUSE, FPPS_CHICK, HMDH_BOVIN, SC5D_HUMAN, EBP_HUMAN, AAPK1_HUMAN, CP51A_MACFA, ERG24_MOUSE, ERG7_HUMAN, INSI2_CHICK, HMCS1_CHICK, DHB7_MOUSE, NSDHL_HUMAN, KIME_BOVIN, APOEB_DANRE, DHC24_RAT, APOA4_FELCA, FDFT_PONAB, MVD1_DANRE	4523	27	9234	1.5878841476895864	1.0	0.9267339235220816	13.573864540281278
GOTERM_BP_ALL	GO:0030522~intracellular receptor signaling pathway	81	1.575262543757293	0.007754736257495037	DDX58_MOUSE, DNJA1_BOVIN, CTBP2_HUMAN, NCOA2_DANRE, COT2_BOVIN, NR1H4_RAT, CP24A_HUMAN, IKBA_MOUSE, PRGC2_RAT, DDX5_HUMAN, TRI16_PONAB, NOTC2_HUMAN, DCBD2_HUMAN, KANK2_HUMAN, CNOT2_HUMAN, PPARG_BOVIN, PER1_RAT, KLF9_RAT, RORA_HUMAN, CASP8_HUMAN, RORB_HUMAN, PUM1_CHICK, NCOA3_HUMAN, ITCH_HUMAN, ARI1A_MOUSE, PCTL_MOUSE, TAF7_PONAB, PPARG_PIG, CARM1_DANRE, ACTN4_BOVIN, EP300_HUMAN, IFIH1_MOUSE, SIR1…	4523	134	9234	1.2340805369570453	1.0	0.936514886470716	14.73221663274259
GOTERM_BP_ALL	GO:0010646~regulation of cell communication	763	14.838584208479192	0.008393385657316304	TNF10_HUMAN, NIPLB_DANRE, P2RX4_HUMAN, SOX4_MOUSE, ASPH_HUMAN, KS6B1_MOUSE, GIT2_HUMAN, ARHG2_PIG, THRB_PIG, ABR_MOUSE, AKA12_MOUSE, ERCC6_HUMAN, NTRK2_CHICK, NBR1_HUMAN, SHOC2_DANRE, HHEX_XENTR, SCUB1_MOUSE, T7L1A_DANRE, RFIP5_MOUSE, APJA_DANRE, KPCL_HUMAN, PER1_RAT, ERH_MOUSE, HD_TAKRU, NCOA3_HUMAN, TRI39_HUMAN, SOCS3_RAT, SFPQ_MOUSE, M3K4_HUMAN, IEX1_MOUSE, RN111_PONAB, CBP_HUMAN, CCL25_PIG, I…	4523	1469	9234	1.060390979498628	1.0	0.944171014965699	15.848742717149843
GOTERM_BP_ALL	GO:0023051~regulation of signaling	770	14.97471800855698	0.008473510374008045	TNF10_HUMAN, P2RX4_HUMAN, ASPH_HUMAN, KS6B1_MOUSE, ARHG2_PIG, SHOC2_DANRE, SCUB1_MOUSE, T7L1A_DANRE, RFIP5_MOUSE, APJA_DANRE, PER1_RAT, NCOA3_HUMAN, SOCS3_RAT, IEX1_MOUSE, RN111_PONAB, ID1_HUMAN, IL1R2_RAT, A2AP_BOVIN, ITSN2_HUMAN, NHRF1_RAT, TRI39_MOUSE, CCL19_MOUSE, HSP7C_DANRE, TX1B3_HUMAN, AMER1_DANRE, PLCL2_HUMAN, CD63_RAT, PDCD6_HUMAN, SMAD7_HUMAN, IBP2A_DANRE, CAPZB_CHICK, SMCA4_RAT, ASM3B…	4523	1483	9234	1.0600170642027582	1.0	0.9403435488416882	15.987835866756416
GOTERM_BP_ALL	GO:0032940~secretion by cell	229	4.453520031116297	0.008487301891459433	LMF1_MOUSE, CSKP_HUMAN, TMM79_HUMAN, CADM1_MOUSE, I17RC_HUMAN, VAMP4_HUMAN, TMM79_BOVIN, SOX4_MOUSE, ZP4_BOVIN, PP2BA_RAT, SYT2_RAT, ABR_MOUSE, GOLP3_RAT, NTRK2_CHICK, S17A9_MOUSE, MERTK_MOUSE, ANXA3_MOUSE, RFIP5_MOUSE, TADBP_MOUSE, NISCH_HUMAN, PTPR2_MACNE, CAPS2_MOUSE, SE1L1_MESAU, RAB13_DANRE, RTN4_RAT, IL1R2_RAT, CD276_MOUSE, KPCE_MOUSE, EXOC5_HUMAN, BT3A1_HUMAN, APBA1_RAT, CCL19_MOUSE, VP33A…	4523	416	9234	1.123842454803653	1.0	0.9351396335052049	16.011755292832476
GOTERM_BP_ALL	GO:0006366~transcription from RNA polymerase II promoter	469	9.12096460521198	0.00875237205458791	TXNIP_PIG, BM1LA_DANRE, NIPBL_HUMAN, NIPLB_DANRE, ADRM1_CHICK, NPL1A_XENLA, SOX4_MOUSE, SETD3_DANRE, ARHG2_PIG, NF2L3_HUMAN, HSBP1_HUMAN, ERCC6_HUMAN, HHEX_XENTR, RECQ5_HUMAN, MED12_DANRE, NSD1_HUMAN, PER1_RAT, ARI5B_MOUSE, NCOA3_HUMAN, SFPQ_MOUSE, NAMPT_RAT, NAMPT_MOUSE, SP20H_CHICK, AKIR2_HUMAN, ID1_HUMAN, CBP_HUMAN, A2AP_BOVIN, ETV5_HUMAN, PBX3_HUMAN, KS6A4_MOUSE, TXNIP_HUMAN, RBM10_HUMAN, KLF…	4523	886	9234	1.0806931614636803	1.0	0.9351601136080728	16.470225095561453
GOTERM_BP_ALL	GO:0048583~regulation of response to stimulus	926	18.008556981719178	0.009550756762199167	TNF10_HUMAN, I17RC_HUMAN, P2RX4_HUMAN, CD48_MOUSE, ASPH_HUMAN, ARHG2_PIG, KS6B1_MOUSE, SHOC2_DANRE, RECQ5_HUMAN, SCUB1_MOUSE, T7L1A_DANRE, APJA_DANRE, PER1_RAT, NCOA3_HUMAN, SOCS3_RAT, TEC_MOUSE, IEX1_MOUSE, RN111_PONAB, ID1_HUMAN, IL1R2_RAT, A2AP_BOVIN, ITSN2_HUMAN, KLHL6_HUMAN, NHRF1_RAT, TRI39_MOUSE, FETUA_PANTR, CCL19_MOUSE, HSP7C_DANRE, TX1B3_HUMAN, PLCL2_HUMAN, AMER1_DANRE, CD63_RAT, IBP2A_…	4523	1797	9234	1.0520253189319513	1.0	0.9449082413369793	17.836785890434705
GOTERM_BP_ALL	GO:0045944~positive regulation of transcription from RNA polymerase II promoter	279	5.425904317386231	0.009595833347647463	MAML2_BOVIN, NIPBL_HUMAN, CSKP_HUMAN, NIPLB_DANRE, NPL1A_XENLA, ITA6_HUMAN, SOX4_MOUSE, IKBA_MOUSE, PRGC2_RAT, PP2BA_RAT, WWTR1_MOUSE, ARHG2_PIG, SETD3_DANRE, MED12_DANRE, FOS_CHICK, CRTC2_HUMAN, PER1_RAT, KLF9_RAT, WWTR1_HUMAN, NCOA3_HUMAN, WWP2_MOUSE, TAF7_PONAB, LMO41_XENTR, NAMPT_RAT, NAMPT_MOUSE, HNRPK_CHICK, SP20H_CHICK, DHX36_HUMAN, LPIN2_HUMAN, AKIR2_HUMAN, CBP_HUMAN, GLI2_MOUSE, A2AP_BOV…	4523	514	9234	1.1081648401469015	1.0	0.940945124531076	17.913303861442888
