## Additional File S1 for "Sex-specific co-expression networks and sex-biased gene expression in the salmonid Brook Charr *Salvelinus fontinalis*": fem_go_bpall_green.txt

Category	Term	Count	%	PValue	Genes	List Total	Pop Hits	Pop Total	Fold Enrichment	Bonferroni	Benjamini	FDR
GOTERM_BP_ALL	GO:0006412~translation	130	40.0	2.8379501280804156E-81	CIRBP_XENTR, RL38_RAT, RL21_CHILA, RS31_XENLA, RL8_XENTR, RL23_PONAB, EF2_CHICK, RL40_SHEEP, RS4_ICTPU, RS5_HUMAN, RL27_ICTPU, RS26_RAT, RS27A_ICTPU, RL18_MACFA, RL3_RAT, RL18A_SALSA, RL21_CAPHI, RL23_RAT, RS15_XIPMA, RL18_ORENI, RS16_ICTPU, RS27_RAT, RL6_HUMAN, RL27A_XENLA, RL8_DANRE, RL10_RAT, RS15A_RAT, RL22_PIG, RL26L_HUMAN, RL12_MOUSE, RL10A_ICTPU, RL17_RAT, RL10_CHICK, RL32P_MOUSE, RLP24_DA…	296	561	9234	7.229007081948259	9.004815756399158E-78	9.004815756399158E-78	5.142125872272008E-78
GOTERM_BP_ALL	GO:0043043~peptide biosynthetic process	130	40.0	4.96873170015883E-80	CIRBP_XENTR, RL38_RAT, RL21_CHILA, RS31_XENLA, RL8_XENTR, RL23_PONAB, EF2_CHICK, RL40_SHEEP, RS4_ICTPU, RS5_HUMAN, RL27_ICTPU, RS26_RAT, RS27A_ICTPU, RL18_MACFA, RL3_RAT, RL18A_SALSA, RL21_CAPHI, RL23_RAT, RS15_XIPMA, RL18_ORENI, RS16_ICTPU, RS27_RAT, RL6_HUMAN, RL27A_XENLA, RL8_DANRE, RL10_RAT, RS15A_RAT, RL22_PIG, RL26L_HUMAN, RL12_MOUSE, RL10A_ICTPU, RL17_RAT, RL10_CHICK, RL32P_MOUSE, RLP24_DA…	296	573	9234	7.0776142634781385	1.5765785684603967E-76	7.882892842301984E-77	9.00292206510573E-77
GOTERM_BP_ALL	GO:0043604~amide biosynthetic process	133	40.92307692307692	7.300872713820453E-79	CIRBP_XENTR, RL38_RAT, RL21_CHILA, RS31_XENLA, RL8_XENTR, RL23_PONAB, EF2_CHICK, RL40_SHEEP, RS4_ICTPU, RS5_HUMAN, RL27_ICTPU, RS26_RAT, RS27A_ICTPU, RL18_MACFA, RL3_RAT, RL18A_SALSA, RL21_CAPHI, RL23_RAT, RS15_XIPMA, RL18_ORENI, RS16_ICTPU, RS27_RAT, RL6_HUMAN, RL27A_XENLA, RL8_DANRE, RL10_RAT, RS15A_RAT, RL22_PIG, RL26L_HUMAN, RL12_MOUSE, RL10A_ICTPU, RL17_RAT, RL10_CHICK, RL32P_MOUSE, RLP24_DA…	296	620	9234	6.6920335658238885	2.31656691209523E-75	7.721889706984099E-76	1.322856455454848E-75
GOTERM_BP_ALL	GO:0006518~peptide metabolic process	132	40.61538461538461	3.8482647255310124E-75	CIRBP_XENTR, RL38_RAT, RL21_CHILA, RS31_XENLA, RL8_XENTR, RL23_PONAB, EF2_CHICK, RL40_SHEEP, RS4_ICTPU, RS5_HUMAN, RL27_ICTPU, RS26_RAT, RS27A_ICTPU, RL18_MACFA, RL3_RAT, RL18A_SALSA, RL21_CAPHI, RL23_RAT, RS15_XIPMA, LCAP_MOUSE, RL18_ORENI, RS16_ICTPU, RS27_RAT, RL6_HUMAN, RL27A_XENLA, RL8_DANRE, RL10_RAT, RS15A_RAT, RL22_PIG, RL26L_HUMAN, RL12_MOUSE, RL10A_ICTPU, RL17_RAT, RL10_CHICK, RL32P_MOU…	296	648	9234	6.35472972972973	1.2210543974109903E-71	3.052635993527476E-72	6.972730567992575E-72
GOTERM_BP_ALL	GO:0043603~cellular amide metabolic process	136	41.84615384615385	4.595208734872831E-69	CIRBP_XENTR, RL38_RAT, RL21_CHILA, RS31_XENLA, RL8_XENTR, RL23_PONAB, EF2_CHICK, RL40_SHEEP, RS4_ICTPU, RS5_HUMAN, RL27_ICTPU, RS26_RAT, RS27A_ICTPU, RL18_MACFA, RL3_RAT, RL18A_SALSA, RL21_CAPHI, RL23_RAT, RS15_XIPMA, LCAP_MOUSE, RL18_ORENI, RS16_ICTPU, RS27_RAT, RL6_HUMAN, RL27A_XENLA, RL8_DANRE, RL10_RAT, RS15A_RAT, RL22_PIG, RL26L_HUMAN, RL12_MOUSE, RL10A_ICTPU, RL17_RAT, RL10_CHICK, RL32P_MOU…	296	775	9234	5.47438535309503	1.4580597315751493E-65	2.9161194631502987E-66	8.326130008515203E-66
GOTERM_BP_ALL	GO:1901566~organonitrogen compound biosynthetic process	141	43.38461538461538	1.2326372485211824E-60	CIRBP_XENTR, RL38_RAT, RL21_CHILA, RS31_XENLA, RL8_XENTR, RL23_PONAB, EF2_CHICK, RL40_SHEEP, RS4_ICTPU, RS5_HUMAN, RL27_ICTPU, RS26_RAT, RS27A_ICTPU, RL18_MACFA, RL3_RAT, RL18A_SALSA, RL21_CAPHI, RL23_RAT, RS15_XIPMA, RL18_ORENI, RS16_ICTPU, RS27_RAT, RL6_HUMAN, PPCS_HUMAN, RL8_DANRE, RL27A_XENLA, RL10_RAT, RS15A_RAT, NAKD2_XENTR, RL26L_HUMAN, RL12_MOUSE, RL22_PIG, RL10A_ICTPU, RL17_RAT, RL10_CHI…	296	977	9234	4.502178483498852	3.911157989557712E-57	6.518596649262854E-58	2.233434556876523E-57
GOTERM_BP_ALL	GO:1901564~organonitrogen compound metabolic process	147	45.230769230769226	2.156207737032872E-43	CIRBP_XENTR, RL38_RAT, RL21_CHILA, RS31_XENLA, RL8_XENTR, RL23_PONAB, EF2_CHICK, RL40_SHEEP, RS4_ICTPU, RS5_HUMAN, RL27_ICTPU, RS26_RAT, RS27A_ICTPU, RL18_MACFA, RL3_RAT, RL18A_SALSA, RL21_CAPHI, RL23_RAT, RS15_XIPMA, LCAP_MOUSE, RL18_ORENI, RS16_ICTPU, RS27_RAT, RL6_HUMAN, PPCS_HUMAN, RL8_DANRE, RL27A_XENLA, RL10_RAT, RS15A_RAT, NAKD2_XENTR, RL26L_HUMAN, RL12_MOUSE, RL22_PIG, RL10A_ICTPU, RL17_R…	296	1454	9234	3.153923008290271	6.8416471496053026E-40	9.77378164229329E-41	3.906866255641134E-40
GOTERM_BP_ALL	GO:0044271~cellular nitrogen compound biosynthetic process	184	56.61538461538461	1.9098587689506355E-30	CIRBP_XENTR, RL38_RAT, RL21_CHILA, RS31_XENLA, RL8_XENTR, RL23_PONAB, EF2_CHICK, ZN629_MOUSE, RL40_SHEEP, RS4_ICTPU, RS5_HUMAN, RL27_ICTPU, RS26_RAT, RS27A_ICTPU, RL18_MACFA, AFF4_MOUSE, PRDM9_DANRE, FOG1_XENLA, RL3_RAT, RL18A_SALSA, RL21_CAPHI, RL23_RAT, RS15_XIPMA, RS16_ICTPU, RL18_ORENI, RS27_RAT, PDPK1_MOUSE, RL6_HUMAN, SQSTM_MOUSE, MLX_HUMAN, ZGPAT_SALSA, PPCS_HUMAN, RL8_DANRE, RL27A_XENLA, …	296	2798	9234	2.0514846511987326	6.0599818738803665E-27	7.574977342350458E-28	3.460502737886151E-27
GOTERM_BP_ALL	GO:0009059~macromolecule biosynthetic process	183	56.30769230769231	4.693919405096396E-27	CIRBP_XENTR, RL38_RAT, RL21_CHILA, RS31_XENLA, RL8_XENTR, LMF1_MOUSE, RL23_PONAB, EF2_CHICK, ZN629_MOUSE, RL40_SHEEP, RS4_ICTPU, RS5_HUMAN, RL27_ICTPU, RS26_RAT, RS27A_ICTPU, RL18_MACFA, AFF4_MOUSE, PRDM9_DANRE, FOG1_XENLA, RL3_RAT, RL18A_SALSA, RL21_CAPHI, RL23_RAT, MGAT1_MOUSE, RS15_XIPMA, RS16_ICTPU, RL18_ORENI, RS27_RAT, PDPK1_MOUSE, RL6_HUMAN, SQSTM_MOUSE, MLX_HUMAN, ZGPAT_SALSA, RL8_DANRE, …	296	2933	9234	1.9464228121746021	1.4893806272370864E-23	1.6548673635967625E-24	8.504985403542609E-24
GOTERM_BP_ALL	GO:0034645~cellular macromolecule biosynthetic process	180	55.38461538461539	4.781347765660596E-27	CIRBP_XENTR, RL38_RAT, RL21_CHILA, RS31_XENLA, RL8_XENTR, LMF1_MOUSE, RL23_PONAB, EF2_CHICK, ZN629_MOUSE, RL40_SHEEP, RS4_ICTPU, RS5_HUMAN, RL27_ICTPU, RS26_RAT, RS27A_ICTPU, RL18_MACFA, AFF4_MOUSE, PRDM9_DANRE, FOG1_XENLA, RL3_RAT, RL18A_SALSA, RL21_CAPHI, RL23_RAT, MGAT1_MOUSE, RS15_XIPMA, RS16_ICTPU, RL18_ORENI, RS27_RAT, PDPK1_MOUSE, RL6_HUMAN, SQSTM_MOUSE, MLX_HUMAN, ZGPAT_SALSA, RL8_DANRE, …	296	2850	9234	1.9702702702702704	1.5171216460441072E-23	1.5171216460441072E-24	8.663398206635659E-24
GOTERM_BP_ALL	GO:0010467~gene expression	187	57.53846153846154	5.929912488572668E-25	CIRBP_XENTR, RL38_RAT, RL21_CHILA, RS31_XENLA, MTU1_DANRE, RL8_XENTR, LMF1_MOUSE, RL23_PONAB, EF2_CHICK, ZN629_MOUSE, RL40_SHEEP, RS4_ICTPU, RS5_HUMAN, RL27_ICTPU, RS26_RAT, RS27A_ICTPU, RL18_MACFA, AFF4_MOUSE, PRDM9_DANRE, FOG1_XENLA, RL3_RAT, RL18A_SALSA, RL21_CAPHI, RL23_RAT, RU2A_MACFA, RS15_XIPMA, RS16_ICTPU, RL18_ORENI, RS27_RAT, PDPK1_MOUSE, RL6_HUMAN, SQSTM_MOUSE, MLX_HUMAN, ZGPAT_SALSA, …	296	3156	9234	1.8484289898263284	1.8815612326241077E-21	1.7105102114764614E-22	1.074450044984525E-21
GOTERM_BP_ALL	GO:0034641~cellular nitrogen compound metabolic process	206	63.38461538461539	8.67294176553813E-23	CIRBP_XENTR, GALT_HUMAN, RL8_XENTR, RL23_PONAB, ZN629_MOUSE, RL40_SHEEP, RS4_ICTPU, RL27_ICTPU, RS27A_ICTPU, PRDM9_DANRE, RL3_RAT, RL21_CAPHI, RS15_XIPMA, LCAP_MOUSE, RL18_ORENI, RS16_ICTPU, RS27_RAT, RL6_HUMAN, RS15A_RAT, NAKD2_XENTR, RL12_MOUSE, RL17_RAT, RL10_CHICK, RL32P_MOUSE, NDK6_DANRE, RL37_RAT, EIF3I_DANRE, EIF3D_DANRE, RL4B_XENLA, RL7_CHICK, RL19_XENLA, RPAB5_MOUSE, NED4L_HUMAN, DHX32_H…	296	3854	9234	1.6674532602140282	2.751924422205249E-19	2.2932703518377075E-20	1.5714637759137673E-19
GOTERM_BP_ALL	GO:0044267~cellular protein metabolic process	176	54.15384615384615	9.955713412804974E-22	CIRBP_XENTR, RL38_RAT, RL21_CHILA, RS31_XENLA, RL8_XENTR, LMF1_MOUSE, RL23_PONAB, EF2_CHICK, RL40_SHEEP, RS4_ICTPU, RS5_HUMAN, DDB1_CHICK, RL27_ICTPU, CT2NL_HUMAN, RS26_RAT, RS27A_ICTPU, RL18_MACFA, RL3_RAT, RL18A_SALSA, RL21_CAPHI, RL23_RAT, MGAT1_MOUSE, RS15_XIPMA, RS16_ICTPU, RL18_ORENI, RS27_RAT, RBP2_PANTR, PDPK1_MOUSE, RL6_HUMAN, SQSTM_MOUSE, ZGPAT_SALSA, RL8_DANRE, RL27A_XENLA, RN103_HUMAN…	296	3021	9234	1.817440081591025	3.1589478658830183E-18	2.4299598968330906E-19	1.8038911611014505E-18
GOTERM_BP_ALL	GO:0006807~nitrogen compound metabolic process	209	64.3076923076923	1.2967870171098422E-20	CIRBP_XENTR, GALT_HUMAN, RL8_XENTR, RL23_PONAB, ZN629_MOUSE, RL40_SHEEP, RS4_ICTPU, RL27_ICTPU, RS27A_ICTPU, PRDM9_DANRE, RL3_RAT, RL21_CAPHI, RS15_XIPMA, LCAP_MOUSE, RL18_ORENI, RS16_ICTPU, RS27_RAT, RL6_HUMAN, RS15A_RAT, NAKD2_XENTR, RL12_MOUSE, RL17_RAT, RL10_CHICK, RL32P_MOUSE, NDK6_DANRE, RL37_RAT, EIF3I_DANRE, EIF3D_DANRE, RL4B_XENLA, RL7_CHICK, RL19_XENLA, RPAB5_MOUSE, NED4L_HUMAN, DHX32_H…	296	4087	9234	1.5952906050165652	4.1147052052895297E-17	2.939075146635378E-18	2.349668517965589E-17
GOTERM_BP_ALL	GO:1901576~organic substance biosynthetic process	193	59.38461538461538	1.5786102236743708E-20	CIRBP_XENTR, RL8_XENTR, LMF1_MOUSE, ZN629_MOUSE, RL23_PONAB, RL40_SHEEP, RS4_ICTPU, RL27_ICTPU, RS27A_ICTPU, PRDM9_DANRE, RL3_RAT, RL21_CAPHI, RS15_XIPMA, RL18_ORENI, RS16_ICTPU, RS27_RAT, RBP2_PANTR, RL6_HUMAN, RS15A_RAT, NAKD2_XENTR, RL12_MOUSE, RL10_CHICK, RL17_RAT, RL32P_MOUSE, NDK6_DANRE, RL37_RAT, EIF3I_DANRE, RL4B_XENLA, EIF3D_DANRE, RL7_CHICK, RL19_XENLA, RPAB5_MOUSE, NED4L_HUMAN, RS9_RAT…	296	3592	9234	1.6761741557816168	5.008930239718778E-17	3.3392868264791857E-18	2.860308358864533E-17
GOTERM_BP_ALL	GO:0044249~cellular biosynthetic process	191	58.769230769230774	1.6087221733395954E-20	CIRBP_XENTR, RL38_RAT, RL21_CHILA, RS31_XENLA, RL8_XENTR, LMF1_MOUSE, RL23_PONAB, EF2_CHICK, ZN629_MOUSE, RL40_SHEEP, RS4_ICTPU, RS5_HUMAN, RL27_ICTPU, RS26_RAT, RS27A_ICTPU, RL18_MACFA, AFF4_MOUSE, PRDM9_DANRE, FOG1_XENLA, RL3_RAT, RL18A_SALSA, RL21_CAPHI, RL23_RAT, MGAT1_MOUSE, RS15_XIPMA, RS16_ICTPU, RL18_ORENI, RS27_RAT, PDPK1_MOUSE, RL6_HUMAN, SQSTM_MOUSE, MLX_HUMAN, ZGPAT_SALSA, PPCS_HUMAN,…	296	3532	9234	1.686983486884393	5.1044754560065363E-17	3.1902971600040852E-18	2.9148686676966114E-17
GOTERM_BP_ALL	GO:0009058~biosynthetic process	195	60.0	1.8278553302378316E-20	CIRBP_XENTR, RL8_XENTR, LMF1_MOUSE, RL23_PONAB, ZN629_MOUSE, RL40_SHEEP, RS4_ICTPU, RL27_ICTPU, RS27A_ICTPU, PRDM9_DANRE, RL3_RAT, RL21_CAPHI, RS15_XIPMA, RL18_ORENI, RS16_ICTPU, RS27_RAT, RBP2_PANTR, RL6_HUMAN, RS15A_RAT, NAKD2_XENTR, RL12_MOUSE, RL10_CHICK, RL17_RAT, RL32P_MOUSE, NDK6_DANRE, RL37_RAT, EIF3I_DANRE, EIF3D_DANRE, RL4B_XENLA, RL7_CHICK, RL19_XENLA, RPAB5_MOUSE, NED4L_HUMAN, RS9_RAT…	296	3657	9234	1.6634425647961333	5.79978496284464E-17	3.4116382134380233E-18	3.3119194348717324E-17
GOTERM_BP_ALL	GO:0019538~protein metabolic process	179	55.07692307692308	8.742505970334862E-19	CIRBP_XENTR, RL38_RAT, RL21_CHILA, RS31_XENLA, RL8_XENTR, LMF1_MOUSE, RL23_PONAB, EF2_CHICK, RL40_SHEEP, RS4_ICTPU, RS5_HUMAN, DDB1_CHICK, RL27_ICTPU, CT2NL_HUMAN, RS26_RAT, RS27A_ICTPU, RL18_MACFA, RL3_RAT, RL18A_SALSA, RL21_CAPHI, RL23_RAT, MGAT1_MOUSE, RS15_XIPMA, LCAP_MOUSE, RS16_ICTPU, RL18_ORENI, RS27_RAT, RBP2_PANTR, PDPK1_MOUSE, RL6_HUMAN, SQSTM_MOUSE, ZGPAT_SALSA, RL8_DANRE, RL27A_XENLA,…	296	3286	9234	1.6993531114803178	2.7739971443872517E-15	1.5411095246595844E-16	1.584068222120553E-15
GOTERM_BP_ALL	GO:0042273~ribosomal large subunit biogenesis	24	7.384615384615385	5.146000418513474E-18	RL7_BOVIN, RL6_RAT, RLP24_DANRE, RL7A_TAKRU, RL6_HUMAN, NSA2_HUMAN, RL5_CHICK, RL11_RAT, RL10A_DANRE, RL10L_MOUSE, RL26_RAT, RL10_RAT, RL3_HUMAN, RL7_HUMAN, RL3L_BOVIN, RL26_MOUSE, RL14_PIG, RL3_RAT, RL12_MOUSE, RL26L_HUMAN, RL7_CHICK, RL3_MOUSE, RL10_CHICK, RL14_MOUSE	296	69	9234	10.850763807285547	1.6328259327943254E-14	8.593820698917501E-16	9.324118006491944E-15
GOTERM_BP_ALL	GO:0002181~cytoplasmic translation	19	5.846153846153846	2.2138766406917153E-15	RL7_BOVIN, RL6_RAT, RLA1_CHICK, EIF3F_HUMAN, RL8_XENTR, RL6_HUMAN, EIF3M_DANRE, RL36_XENTR, RL26_RAT, RLA2_HORSE, RL8_DANRE, RL7_HUMAN, EIF3D_DANRE, RL26_MOUSE, RL22_PIG, RL26L_HUMAN, RL7_CHICK, RLA1_MOUSE, RLA2_BOVIN	296	48	9234	12.34839527027027	7.0454753142712434E-12	3.5227376571356217E-13	4.019007349143067E-12
GOTERM_BP_ALL	GO:0022613~ribonucleoprotein complex biogenesis	45	13.846153846153847	2.5241388310555577E-15	RL7_BOVIN, RL38_RAT, RL7A_TAKRU, RLP24_DANRE, NSA2_HUMAN, RL5_CHICK, EIF3M_DANRE, RL11_RAT, RS5_HUMAN, CIRBP_PONAB, RL3_HUMAN, EIF3I_DANRE, EIF3D_DANRE, RL3_RAT, RL7_CHICK, RS10_HUMAN, RL3_MOUSE, RSSA_SALSA, RS24_TAKRU, RS14_MOUSE, RL6_RAT, EIF3F_HUMAN, RS27_RAT, RL34_DANRE, RL6_HUMAN, RS8_RAT, RL10A_DANRE, RS7_TAKRU, RS16_RAT, RL26_RAT, RL10L_MOUSE, RL10_RAT, RL7_HUMAN, TXN4A_MOUSE, RL3L_BOVIN, …	296	350	9234	4.010907335907336	8.10229661141193E-12	3.858025010572419E-13	4.629630012686903E-12
GOTERM_BP_ALL	GO:0042255~ribosome assembly	19	5.846153846153846	3.4456813300537007E-15	RL6_RAT, RS14_MOUSE, RLP24_DANRE, RS27_RAT, RL6_HUMAN, RL5_CHICK, RL11_RAT, RS5_HUMAN, RL10L_MOUSE, RL10_RAT, RL3_HUMAN, RL3L_BOVIN, RL3_RAT, RS27L_RAT, RL12_MOUSE, RS10_HUMAN, RL3_MOUSE, RL10_CHICK, RSSA_SALSA	296	49	9234	12.09638720353006	1.0920486737120427E-11	4.963807143099075E-13	6.23945339839338E-12
GOTERM_BP_ALL	GO:0042254~ribosome biogenesis	36	11.076923076923077	6.240418295532356E-15	RL7_BOVIN, RL7A_TAKRU, RLP24_DANRE, NSA2_HUMAN, RL5_CHICK, RL11_RAT, RS5_HUMAN, RL3_HUMAN, RL3_RAT, RL7_CHICK, RS10_HUMAN, RL3_MOUSE, RSSA_SALSA, RS24_TAKRU, RS14_MOUSE, RL6_RAT, RS27_RAT, RL6_HUMAN, RL34_DANRE, RS8_RAT, RL10A_DANRE, RS7_TAKRU, RS16_RAT, RL26_RAT, RL10L_MOUSE, RL10_RAT, RL7_HUMAN, RL3L_BOVIN, DDX21_HUMAN, RL26_MOUSE, RS27L_RAT, RL14_PIG, RL26L_HUMAN, RL12_MOUSE, RL10_CHICK, RL14_…	296	229	9234	4.904166174908533	1.972733087995948E-11	8.577583088253959E-13	1.1268763699945339E-11
GOTERM_BP_ALL	GO:0044260~cellular macromolecule metabolic process	219	67.38461538461539	2.653317898590477E-13	CIRBP_XENTR, RL8_XENTR, LMF1_MOUSE, RL23_PONAB, ZN629_MOUSE, RL40_SHEEP, RS4_ICTPU, RL27_ICTPU, CT2NL_HUMAN, RS27A_ICTPU, PRDM9_DANRE, RL3_RAT, RL21_CAPHI, RS15_XIPMA, RL18_ORENI, RS16_ICTPU, RS27_RAT, RBP2_PANTR, RL6_HUMAN, RN103_HUMAN, RS15A_RAT, RL12_MOUSE, RL17_RAT, RL10_CHICK, RL32P_MOUSE, RL37_RAT, EIF3I_DANRE, EIF3D_DANRE, RL4B_XENLA, RL7_CHICK, FINC_BOVIN, RL19_XENLA, RPAB5_MOUSE, NED4L_H…	296	4949	9234	1.3804631566300591	8.419343000554136E-10	3.508060508750077E-11	4.80782080813924E-10
GOTERM_BP_ALL	GO:0022618~ribonucleoprotein complex assembly	28	8.615384615384615	5.621670633533978E-12	RL38_RAT, RLP24_DANRE, RL5_CHICK, RL11_RAT, EIF3M_DANRE, RS5_HUMAN, CIRBP_PONAB, RL3_HUMAN, EIF3I_DANRE, EIF3D_DANRE, RL3_RAT, RS10_HUMAN, RL3_MOUSE, RSSA_SALSA, RL6_RAT, RS14_MOUSE, RS27_RAT, EIF3F_HUMAN, RL6_HUMAN, RL10L_MOUSE, RL10_RAT, TXN4A_MOUSE, IF5_HUMAN, RL3L_BOVIN, RS27L_RAT, RL12_MOUSE, RL10_CHICK, EIF3L_DANRE	296	173	9234	5.049054835182003	1.783773428964963E-8	7.135093627042011E-10	1.0186096410791379E-8
GOTERM_BP_ALL	GO:0043170~macromolecule metabolic process	224	68.92307692307692	1.9264114036664958E-11	CIRBP_XENTR, RL8_XENTR, LMF1_MOUSE, RL23_PONAB, ZN629_MOUSE, RL40_SHEEP, RS4_ICTPU, RL27_ICTPU, CT2NL_HUMAN, RS27A_ICTPU, PRDM9_DANRE, RL3_RAT, RL21_CAPHI, RS15_XIPMA, LCAP_MOUSE, RL18_ORENI, RS16_ICTPU, RS27_RAT, RBP2_PANTR, RL6_HUMAN, RN103_HUMAN, RS15A_RAT, RL12_MOUSE, RL17_RAT, RL10_CHICK, RL32P_MOUSE, RL37_RAT, EIF3I_DANRE, EIF3D_DANRE, RL4B_XENLA, RL7_CHICK, FINC_BOVIN, RL19_XENLA, RPAB5_MO…	296	5286	9234	1.3219621437555604	6.112513284417531E-8	2.3509667546051105E-9	3.490500111169581E-8
GOTERM_BP_ALL	GO:0071826~ribonucleoprotein complex subunit organization	28	8.615384615384615	2.4772557013310533E-11	RL38_RAT, RLP24_DANRE, RL5_CHICK, RL11_RAT, EIF3M_DANRE, RS5_HUMAN, CIRBP_PONAB, RL3_HUMAN, EIF3I_DANRE, EIF3D_DANRE, RL3_RAT, RS10_HUMAN, RL3_MOUSE, RSSA_SALSA, RL6_RAT, RS14_MOUSE, RS27_RAT, EIF3F_HUMAN, RL6_HUMAN, RL10L_MOUSE, RL10_RAT, TXN4A_MOUSE, IF5_HUMAN, RL3L_BOVIN, RS27L_RAT, RL12_MOUSE, RL10_CHICK, EIF3L_DANRE	296	184	9234	4.747209165687427	7.860319450880837E-8	2.911229590729647E-9	4.4885706262931535E-8
GOTERM_BP_ALL	GO:0000027~ribosomal large subunit assembly	13	4.0	2.8903303700097623E-11	RL6_RAT, RLP24_DANRE, RL6_HUMAN, RL5_CHICK, RL11_RAT, RL10L_MOUSE, RL3_HUMAN, RL10_RAT, RL3L_BOVIN, RL3_RAT, RL12_MOUSE, RL10_CHICK, RL3_MOUSE	296	29	9234	13.98438956197577	9.171024339948985E-8	3.2753659784390265E-9	5.237038580574449E-8
GOTERM_BP_ALL	GO:0044237~cellular metabolic process	241	74.15384615384616	3.179561972206385E-9	CIRBP_XENTR, GALT_HUMAN, RL8_XENTR, LMF1_MOUSE, RL23_PONAB, ZN629_MOUSE, RL40_SHEEP, RS4_ICTPU, RL27_ICTPU, CT2NL_HUMAN, RS27A_ICTPU, PRDM9_DANRE, RL3_RAT, RL21_CAPHI, RS15_XIPMA, LCAP_MOUSE, RS16_ICTPU, RL18_ORENI, RS27_RAT, RBP2_PANTR, RL6_HUMAN, RN103_HUMAN, RS15A_RAT, NAKD2_XENTR, RL12_MOUSE, RL17_RAT, RL10_CHICK, RL32P_MOUSE, NDK6_DANRE, RL37_RAT, TXND2_HUMAN, EIF3I_DANRE, EIF3D_DANRE, RL4B_…	296	6110	9234	1.2304783916486044	1.0088699182841943E-5	3.4788787306450075E-7	5.761097465750709E-6
GOTERM_BP_ALL	GO:0044238~primary metabolic process	236	72.61538461538461	5.865862270848932E-8	CIRBP_XENTR, GALT_HUMAN, RL8_XENTR, LMF1_MOUSE, RL23_PONAB, ZN629_MOUSE, RL40_SHEEP, RS4_ICTPU, RL27_ICTPU, CT2NL_HUMAN, RS27A_ICTPU, PRDM9_DANRE, RL3_RAT, RL21_CAPHI, RS15_XIPMA, LCAP_MOUSE, RL18_ORENI, RS16_ICTPU, RS27_RAT, RBP2_PANTR, RL6_HUMAN, RN103_HUMAN, RS15A_RAT, NAKD2_XENTR, RL12_MOUSE, RL17_RAT, RL10_CHICK, RL32P_MOUSE, NDK6_DANRE, RL37_RAT, EIF3I_DANRE, EIF3D_DANRE, RL4B_XENLA, RL7_CH…	296	6062	9234	1.2144908022506176	1.861064954403746E-4	6.2041079345043215E-6	1.0628441534654698E-4
GOTERM_BP_ALL	GO:0006364~rRNA processing	21	6.461538461538462	1.0689363989014475E-7	RL7_BOVIN, RS24_TAKRU, RS14_MOUSE, RL7A_TAKRU, RL6_HUMAN, NSA2_HUMAN, RS8_RAT, RL11_RAT, RL10A_DANRE, RS5_HUMAN, RS7_TAKRU, RL26_RAT, RS16_RAT, RL3_HUMAN, RL7_HUMAN, DDX21_HUMAN, RL26_MOUSE, RL26L_HUMAN, RL7_CHICK, RS10_HUMAN, RL14_MOUSE	296	156	9234	4.199454261954262	3.391160248140679E-4	1.0941022006494272E-5	1.936820676173845E-4
GOTERM_BP_ALL	GO:0016072~rRNA metabolic process	21	6.461538461538462	1.8116702228020832E-7	RL7_BOVIN, RS24_TAKRU, RS14_MOUSE, RL7A_TAKRU, RL6_HUMAN, NSA2_HUMAN, RS8_RAT, RL11_RAT, RL10A_DANRE, RS5_HUMAN, RS7_TAKRU, RL26_RAT, RS16_RAT, RL3_HUMAN, RL7_HUMAN, DDX21_HUMAN, RL26_MOUSE, RL26L_HUMAN, RL7_CHICK, RS10_HUMAN, RL14_MOUSE	296	161	9234	4.06903642773208	5.746778231523475E-4	1.7963682830579586E-5	3.282588297071065E-4
GOTERM_BP_ALL	GO:0008152~metabolic process	248	76.3076923076923	5.446089594051183E-7	CIRBP_XENTR, GALT_HUMAN, RL8_XENTR, LMF1_MOUSE, RL23_PONAB, ZN629_MOUSE, RL40_SHEEP, RS4_ICTPU, RL27_ICTPU, CT2NL_HUMAN, RS27A_ICTPU, PRDM9_DANRE, RL3_RAT, RL21_CAPHI, RS15_XIPMA, LCAP_MOUSE, RS16_ICTPU, RL18_ORENI, RS27_RAT, RBP2_PANTR, RL6_HUMAN, RN103_HUMAN, RS15A_RAT, NAKD2_XENTR, RL12_MOUSE, RL17_RAT, RL10_CHICK, RL32P_MOUSE, NDK6_DANRE, RL37_RAT, TXND2_HUMAN, EIF3I_DANRE, EIF3D_DANRE, RL4B_…	296	6610	9234	1.1704379114363985	0.001726552489066946	5.236361984595206E-5	9.867808239305553E-4
GOTERM_BP_ALL	GO:0071704~organic substance metabolic process	239	73.53846153846155	1.3703117114195236E-6	CIRBP_XENTR, GALT_HUMAN, RL8_XENTR, LMF1_MOUSE, RL23_PONAB, ZN629_MOUSE, RL40_SHEEP, RS4_ICTPU, RL27_ICTPU, CT2NL_HUMAN, RS27A_ICTPU, PRDM9_DANRE, RL3_RAT, RL21_CAPHI, RS15_XIPMA, LCAP_MOUSE, RS16_ICTPU, RL18_ORENI, RS27_RAT, RBP2_PANTR, RL6_HUMAN, RN103_HUMAN, RS15A_RAT, NAKD2_XENTR, RL12_MOUSE, RL17_RAT, RL10_CHICK, RL32P_MOUSE, NDK6_DANRE, RL37_RAT, TXND2_HUMAN, EIF3I_DANRE, EIF3D_DANRE, RL4B_…	296	6328	9234	1.178228679058325	0.004338563163614473	1.278742363175489E-4	0.0024828599301529586
GOTERM_BP_ALL	GO:0034470~ncRNA processing	24	7.384615384615385	5.039069808128089E-6	RL7_BOVIN, RS24_TAKRU, RS14_MOUSE, RL7A_TAKRU, MTU1_DANRE, LAGE3_MOUSE, RL6_HUMAN, NSA2_HUMAN, RS8_RAT, RL11_RAT, RL10A_DANRE, RS5_HUMAN, RS7_TAKRU, RL26_RAT, RS16_RAT, RL3_HUMAN, RL7_HUMAN, DDX21_HUMAN, RL26_MOUSE, RL26L_HUMAN, RL7_CHICK, RS10_HUMAN, RL14_MOUSE, GTPB3_DANRE	296	251	9234	2.982879293636266	0.01586186313125615	4.5672449205724774E-4	0.009129974971044952
GOTERM_BP_ALL	GO:0042274~ribosomal small subunit biogenesis	10	3.076923076923077	2.42775882035134E-5	RS24_TAKRU, RS14_MOUSE, RS27_RAT, RS27L_RAT, RS8_RAT, RS10_HUMAN, RS5_HUMAN, RS7_TAKRU, RS16_RAT, RSSA_SALSA	296	50	9234	6.239189189189189	0.07414136916001668	0.002137537829438707	0.04397979880181868
GOTERM_BP_ALL	GO:0000028~ribosomal small subunit assembly	6	1.8461538461538463	5.0801005217694255E-5	RS14_MOUSE, RS27_RAT, RS27L_RAT, RS10_HUMAN, RS5_HUMAN, RSSA_SALSA	296	14	9234	13.36969111969112	0.14887449686822796	0.004347163719452873	0.09200711520651605
GOTERM_BP_ALL	GO:0034622~cellular macromolecular complex assembly	37	11.384615384615385	5.3728981719250175E-5	RL38_RAT, RLP24_DANRE, RL5_CHICK, EIF3M_DANRE, RL11_RAT, RS5_HUMAN, CIRBP_PONAB, NP1L1_XENTR, RL3_HUMAN, EIF3I_DANRE, EIF3D_DANRE, RL3_RAT, RS3_RAT, RS10_HUMAN, RL3_MOUSE, RSSA_SALSA, ARF6_CHICK, RS14_MOUSE, RL6_RAT, RS27_RAT, EIF3F_HUMAN, H10_HUMAN, RL6_HUMAN, RL10L_MOUSE, WIPF2_MOUSE, HP1B3_BOVIN, RL10_RAT, NDUF7_DANRE, NDUF6_BOVIN, TXN4A_MOUSE, RL3L_BOVIN, IF5_HUMAN, NCK2_HUMAN, RS27L_RAT, RL1…	296	566	9234	2.039310954063604	0.15674564378682898	0.004476441237671436	0.09730761648510944
GOTERM_BP_ALL	GO:0034660~ncRNA metabolic process	27	8.307692307692308	7.215403763179867E-5	RL7_BOVIN, RL7A_TAKRU, MTU1_DANRE, LAGE3_MOUSE, NSA2_HUMAN, RL11_RAT, RS5_HUMAN, SYCM_BOVIN, SYTC_MOUSE, RL3_HUMAN, RS10_HUMAN, RL7_CHICK, GTPB3_DANRE, RS24_TAKRU, RS14_MOUSE, RL6_HUMAN, RS8_RAT, RL10A_DANRE, RS7_TAKRU, RL26_RAT, RS16_RAT, SYDC_MOUSE, RL7_HUMAN, DDX21_HUMAN, RL26_MOUSE, RL26L_HUMAN, RL14_MOUSE	296	357	9234	2.35935725641608	0.20463410223407008	0.005853392049404049	0.13065630742151724
GOTERM_BP_ALL	GO:0034248~regulation of cellular amide metabolic process	23	7.076923076923077	1.1367095373375116E-4	NSMA2_HUMAN, CIRBP_XENTR, GSAP_HUMAN, EIF3F_HUMAN, RS9_RAT, RS31_XENLA, EF2_CHICK, CIRBB_XENLA, EIF3M_DANRE, RS5_HUMAN, CIRBP_PONAB, RS32_XENLA, RS23_RAT, EIF3I_DANRE, IF4E3_DANRE, EIF3D_DANRE, IF5_HUMAN, NCK2_HUMAN, RS3_RAT, RS27L_RAT, IF5A1_RABIT, RLA1_MOUSE, EIF3L_DANRE	296	285	9234	2.5175675675675677	0.30281078679756535	0.008976925559083693	0.20576189108392207
GOTERM_BP_ALL	GO:0006413~translational initiation	15	4.615384615384616	1.2673465436496319E-4	EIF3F_HUMAN, RL6_HUMAN, EIF3M_DANRE, RS5_HUMAN, RL3_HUMAN, EIF3I_DANRE, IF4E3_DANRE, RL7_HUMAN, EIF3D_DANRE, IF5_HUMAN, NCK2_HUMAN, RL26L_HUMAN, RS10_HUMAN, RM43_BOVIN, EIF3L_DANRE	296	138	9234	3.3908636897767335	0.3311226321422851	0.009760699487471824	0.2293835520776999
GOTERM_BP_ALL	GO:0006614~SRP-dependent cotranslational protein targeting to membrane	6	1.8461538461538463	1.4508786858280953E-4	RL3_HUMAN, RL7_HUMAN, RL6_HUMAN, RL26L_HUMAN, RS10_HUMAN, RS5_HUMAN	296	17	9234	11.01033386327504	0.36896705488536563	0.010901976241474931	0.2625607378038741
GOTERM_BP_ALL	GO:0065003~macromolecular complex assembly	50	15.384615384615385	2.7936154666572E-4	RL38_RAT, RL5_CHICK, EIF3M_DANRE, CTNA1_HUMAN, RS5_HUMAN, CIRBP_PONAB, RL3_HUMAN, RL3_RAT, RS3_RAT, SOAT2_RAT, RS10_HUMAN, RS14_MOUSE, RS27_RAT, CASP8_MOUSE, RL6_HUMAN, SQSTM_MOUSE, PHS2_MOUSE, TNF11_HUMAN, RL10_RAT, CTNB1_MOUSE, NDUF6_BOVIN, TXN4A_MOUSE, RL12_MOUSE, RL10_CHICK, TAF10_HUMAN, MAGI1_HUMAN, RLP24_DANRE, RL11_RAT, NP1L1_XENTR, EIF3I_DANRE, EIF3D_DANRE, CDC42_RAT, FINC_BOVIN, RL3_MOUS…	296	930	9234	1.6772013949433304	0.5879201038149254	0.020406082790833224	0.5049709510408062
GOTERM_BP_ALL	GO:0006613~cotranslational protein targeting to membrane	6	1.8461538461538463	3.3594905737361556E-4	RL3_HUMAN, RL7_HUMAN, RL6_HUMAN, RL26L_HUMAN, RS10_HUMAN, RS5_HUMAN	296	20	9234	9.358783783783784	0.6556667891891127	0.02393937479368502	0.6069640661163223
GOTERM_BP_ALL	GO:0006417~regulation of translation	21	6.461538461538462	3.9960872341385635E-4	CIRBP_XENTR, EIF3F_HUMAN, RS9_RAT, RS31_XENLA, EF2_CHICK, CIRBB_XENLA, EIF3M_DANRE, RS5_HUMAN, CIRBP_PONAB, RS32_XENLA, RS23_RAT, EIF3I_DANRE, IF4E3_DANRE, EIF3D_DANRE, IF5_HUMAN, NCK2_HUMAN, RS27L_RAT, RS3_RAT, IF5A1_RABIT, RLA1_MOUSE, EIF3L_DANRE	296	270	9234	2.4263513513513515	0.718665771317653	0.027789064716163603	0.7215859314017137
GOTERM_BP_ALL	GO:0006414~translational elongation	10	3.076923076923077	4.0114381302417513E-4	RLA1_CHICK, RS9_RAT, EF1G_DANRE, EF2_CHICK, IF5A1_RABIT, RM43_BOVIN, RLA2_BOVIN, RLA1_MOUSE, RS5_HUMAN, RLA2_HORSE	296	71	9234	4.393795203654359	0.7200333194200035	0.027296288971397686	0.7243483811157025
GOTERM_BP_ALL	GO:0001731~formation of translation preinitiation complex	6	1.8461538461538463	5.414464846828519E-4	EIF3F_HUMAN, EIF3I_DANRE, EIF3D_DANRE, IF5_HUMAN, EIF3M_DANRE, EIF3L_DANRE	296	22	9234	8.507985257985258	0.8206605623287353	0.03590293269243661	0.9765217345425015
GOTERM_BP_ALL	GO:0034250~positive regulation of cellular amide metabolic process	10	3.076923076923077	5.475781231927246E-4	NSMA2_HUMAN, CIRBP_XENTR, GSAP_HUMAN, RS9_RAT, RS27L_RAT, EF2_CHICK, NCK2_HUMAN, CIRBB_XENLA, IF5A1_RABIT, CIRBP_PONAB	296	74	9234	4.215668371073777	0.8241178758781776	0.03555947203119414	0.9875286357765134
GOTERM_BP_ALL	GO:0000470~maturation of LSU-rRNA	6	1.8461538461538463	0.0012180248854353763	RL7_BOVIN, RL7A_TAKRU, RL7_HUMAN, NSA2_HUMAN, RL7_CHICK, RL10A_DANRE	296	26	9234	7.1990644490644495	0.9790820697579713	0.07588744281326298	2.184098825652525
GOTERM_BP_ALL	GO:0044085~cellular component biogenesis	75	23.076923076923077	0.0013880827838201664	NSMA2_HUMAN, RL7_BOVIN, RL38_RAT, RL7A_TAKRU, RL5_CHICK, EIF3M_DANRE, CTNA1_HUMAN, RS5_HUMAN, CIRBP_PONAB, RL3_HUMAN, RS3_RAT, SOAT2_RAT, RL3_RAT, RS10_HUMAN, RS24_TAKRU, RS14_MOUSE, RS27_RAT, PDPK1_MOUSE, CASP8_MOUSE, RL6_HUMAN, SQSTM_MOUSE, RL26_RAT, PHS2_MOUSE, NACA_DANRE, TNF11_HUMAN, RL10_RAT, CTNB1_MOUSE, NDUF6_BOVIN, SSH1_MOUSE, TXN4A_MOUSE, DDX21_HUMAN, RL12_MOUSE, RL26L_HUMAN, RL10_CHICK…	296	1669	9234	1.4018549706087153	0.9878137417060139	0.084375494301557	2.4854276614448056
GOTERM_BP_ALL	GO:0045047~protein targeting to ER	6	1.8461538461538463	0.001456298658281078	RL3_HUMAN, RL7_HUMAN, RL6_HUMAN, RL26L_HUMAN, RS10_HUMAN, RS5_HUMAN	296	27	9234	6.932432432432433	0.9901885339419241	0.08668154473882872	2.606054029864069
GOTERM_BP_ALL	GO:0072599~establishment of protein localization to endoplasmic reticulum	6	1.8461538461538463	0.0020332977385175534	RL3_HUMAN, RL7_HUMAN, RL6_HUMAN, RL26L_HUMAN, RS10_HUMAN, RS5_HUMAN	296	29	9234	6.454333643988817	0.9984324191304741	0.1167937889675763	3.6207390682907903
GOTERM_BP_ALL	GO:0000184~nuclear-transcribed mRNA catabolic process, nonsense-mediated decay	7	2.1538461538461537	0.0025653302935177823	RL3_HUMAN, RL7_HUMAN, PNRC2_SALSA, RL6_HUMAN, RL26L_HUMAN, RS10_HUMAN, RS5_HUMAN	296	44	9234	4.962991400491401	0.9997113372598291	0.14253792725040215	4.547490045695756
GOTERM_BP_ALL	GO:0009987~cellular process	283	87.07692307692308	0.0045054011033682975	CIRBP_XENTR, GALT_HUMAN, RL8_XENTR, LMF1_MOUSE, ZN629_MOUSE, RL23_PONAB, RL40_SHEEP, RS4_ICTPU, RL27_ICTPU, CT2NL_HUMAN, RS27A_ICTPU, PRDM9_DANRE, RL3_RAT, S17A9_MOUSE, RL21_CAPHI, DJB13_MOUSE, RS15_XIPMA, LCAP_MOUSE, RS16_ICTPU, RL18_ORENI, RS27_RAT, RBP2_PANTR, AP4A_MOUSE, RL6_HUMAN, RN103_HUMAN, RS15A_RAT, NAKD2_XENTR, RL12_MOUSE, RL17_RAT, RL10_CHICK, RL32P_MOUSE, NDK6_DANRE, MAGI1_HUMAN, RL3…	296	8453	9234	1.0444165033364134	0.9999994009606494	0.23304886992290497	7.856082724404612
GOTERM_BP_ALL	GO:0045727~positive regulation of translation	8	2.4615384615384617	0.004509053486056147	CIRBP_XENTR, RS9_RAT, RS27L_RAT, EF2_CHICK, NCK2_HUMAN, CIRBB_XENLA, IF5A1_RABIT, CIRBP_PONAB	296	65	9234	3.8395010395010396	0.9999994078939196	0.22950309174614236	7.862208038228813
GOTERM_BP_ALL	GO:0010608~posttranscriptional regulation of gene expression	21	6.461538461538462	0.0045912152865956535	CIRBP_XENTR, EIF3F_HUMAN, RS9_RAT, RS31_XENLA, EF2_CHICK, CIRBB_XENLA, EIF3M_DANRE, RS5_HUMAN, CIRBP_PONAB, RS32_XENLA, RS23_RAT, EIF3I_DANRE, IF4E3_DANRE, EIF3D_DANRE, IF5_HUMAN, NCK2_HUMAN, RS27L_RAT, RS3_RAT, IF5A1_RABIT, RLA1_MOUSE, EIF3L_DANRE	296	331	9234	1.9791989875071443	0.9999995443181923	0.22951920866368758	7.999897783266929
GOTERM_BP_ALL	GO:0070925~organelle assembly	23	7.076923076923077	0.008092810898233396	RS14_MOUSE, RL6_RAT, RLP24_DANRE, RS27_RAT, RL6_HUMAN, RL5_CHICK, ITB1_CHICK, RL11_RAT, RS5_HUMAN, RL10L_MOUSE, CIRBP_PONAB, NACA_DANRE, RL10_RAT, RL3_HUMAN, RL3L_BOVIN, RS3_RAT, RL3_RAT, RS27L_RAT, RL12_MOUSE, RS10_HUMAN, RL3_MOUSE, RL10_CHICK, RSSA_SALSA	296	396	9234	1.8118857493857494	0.9999999999936525	0.36385745065995034	13.690581869813567
GOTERM_BP_ALL	GO:0070972~protein localization to endoplasmic reticulum	6	1.8461538461538463	0.009398273285625657	RL3_HUMAN, RL7_HUMAN, RL6_HUMAN, RL26L_HUMAN, RS10_HUMAN, RS5_HUMAN	296	41	9234	4.565260382333553	0.9999999999999027	0.40344370871987867	15.72576745758406
