## Additional File S1 for "Sex-specific co-expression networks and sex-biased gene expression in the salmonid Brook Charr *Salvelinus fontinalis*": fem_go_bpall_indianred4.txt

Category	Term	Count	%	PValue	Genes	List Total	Pop Hits	Pop Total	Fold Enrichment	Bonferroni	Benjamini	FDR
GOTERM_BP_ALL	GO:0071709~membrane assembly	6	0.8522727272727272	9.749567241453305E-4	CAV3_HUMAN, CAV2_TAKRU, ANK3_MOUSE, SPTB2_HUMAN, ANK3_HUMAN, PACN2_XENLA	605	13	9234	7.044373808010172	0.9928074680747613	0.9928074680747613	1.8414312970004398
GOTERM_BP_ALL	GO:0006638~neutral lipid metabolic process	13	1.8465909090909092	0.0020009179173045856	APOH_PANTR, PLPL2_HUMAN, CAV3_HUMAN, ANGL3_MOUSE, MOG2A_XENLA, PTN11_RAT, DGAT2_HUMAN, G6PT1_HUMAN, ABD12_DANRE, DGAT2_XENTR, SCRB1_HUMAN, ABHD5_RAT, APOH_HUMAN	605	71	9234	2.794598998952392	0.9999602453826085	0.9936948737212117	3.744478467245882
GOTERM_BP_ALL	GO:0006639~acylglycerol metabolic process	13	1.8465909090909092	0.0020009179173045856	APOH_PANTR, PLPL2_HUMAN, CAV3_HUMAN, ANGL3_MOUSE, MOG2A_XENLA, PTN11_RAT, DGAT2_HUMAN, G6PT1_HUMAN, ABD12_DANRE, DGAT2_XENTR, SCRB1_HUMAN, ABHD5_RAT, APOH_HUMAN	605	71	9234	2.794598998952392	0.9999602453826085	0.9936948737212117	3.744478467245882
GOTERM_BP_ALL	GO:0044091~membrane biogenesis	6	0.8522727272727272	0.0020386679491762646	CAV3_HUMAN, CAV2_TAKRU, ANK3_MOUSE, SPTB2_HUMAN, ANK3_HUMAN, PACN2_XENLA	605	15	9234	6.105123966942149	0.9999671693651646	0.9679796240333222	3.8138294426484975
GOTERM_BP_ALL	GO:0006641~triglyceride metabolic process	12	1.7045454545454544	0.002040399902030589	APOH_PANTR, PLPL2_HUMAN, CAV3_HUMAN, ANGL3_MOUSE, MOG2A_XENLA, PTN11_RAT, DGAT2_HUMAN, G6PT1_HUMAN, DGAT2_XENTR, SCRB1_HUMAN, ABHD5_RAT, APOH_HUMAN	605	62	9234	2.9540922420687816	0.9999674563517269	0.9244705087544852	3.8170100950465358
GOTERM_BP_ALL	GO:0010507~negative regulation of autophagy	9	1.278409090909091	0.0027143809708227067	LEPR_HUMAN, IF4G1_HUMAN, MTOR_HUMAN, VP13C_MOUSE, HERC1_HUMAN, PDIP2_MOUSE, SIR2_DANRE, RAIN_HUMAN, SCFD1_MOUSE	605	38	9234	3.614876033057851	0.9999989330688748	0.9360813966368108	5.0472093498791555
GOTERM_BP_ALL	GO:0030154~cell differentiation	149	21.164772727272727	0.004027935670684177	CIRBP_XENTR, RRAS2_MOUSE, GNL3_DANRE, PDLI5_HUMAN, VGFR3_DANRE, EF2_CHICK, LIGO2_HUMAN, MTMR2_BOVIN, FA57B_HUMAN, SOX4_MOUSE, FLNC_HUMAN, B3GN2_MOUSE, IP3KB_RAT, TRI16_PONAB, CXA1_DANRE, CHD2_MOUSE, MACF1_RAT, HMGB2_CHICK, MYO16_RAT, GREM1_CHICK, ZHX3_MOUSE, DREB_HUMAN, AMRA1_HUMAN, ABI2_MOUSE, CBPC1_DANRE, ZN335_HUMAN, NCOA3_HUMAN, M3K4_HUMAN, SMAG2_MOUSE, MTOR_HUMAN, HIPK2_HUMAN, MTSS1_HUMAN, S…	605	1862	9234	1.2213526733007252	0.9999999986436606	0.9667293414743755	7.402088773795712
GOTERM_BP_ALL	GO:0048731~system development	177	25.142045454545453	0.004606126659214063	CIRBP_XENTR, GNL3_DANRE, PDLI5_HUMAN, ZNF24_RAT, VGFR3_DANRE, EF2_CHICK, TGFA_PIG, LIGO2_HUMAN, MTMR2_BOVIN, PDCL3_DANRE, SOX4_MOUSE, B3GN2_MOUSE, IP3KB_RAT, TRI16_PONAB, CXA1_DANRE, REV1_CHICK, CHD2_MOUSE, MACF1_RAT, HMGB2_CHICK, MYO16_RAT, BCAS3_HUMAN, GREM1_CHICK, DREB_HUMAN, AMRA1_HUMAN, ABI2_MOUSE, CBPC1_DANRE, ZN335_HUMAN, BHE40_RAT, NCOA3_HUMAN, IFT52_MOUSE, M3K4_HUMAN, SMAG2_MOUSE, MTOR_H…	605	2269	9234	1.1906202535795067	0.9999999999281347	0.9644424888618098	8.42100627747351
GOTERM_BP_ALL	GO:0006996~organelle organization	176	25.0	0.004642057861552157	UB2L3_MOUSE, GNL3_DANRE, WHAMM_HUMAN, TGFA_PIG, RLF_HUMAN, TOIP2_HUMAN, TM1L2_MOUSE, SETD3_DANRE, VP13C_MOUSE, TRI16_PONAB, CHD2_MOUSE, CIDEB_MOUSE, HMGB2_CHICK, SYYM_HUMAN, BCAS3_HUMAN, DPOE3_PONAB, DREB_HUMAN, PLPL2_HUMAN, TRUA_HUMAN, AMRA1_HUMAN, ABI2_MOUSE, CBPC1_DANRE, ZN335_HUMAN, BORE2_DANRE, MTMR3_HUMAN, NCOA3_HUMAN, IFT52_MOUSE, STOM_MOUSE, TBC17_HUMAN, M3K4_HUMAN, TBC9B_HUMAN, LZTS2_XEN…	605	2256	9234	1.190715667311412	0.9999999999401301	0.9472586725882152	8.483974171719577
GOTERM_BP_ALL	GO:0010506~regulation of autophagy	21	2.9829545454545454	0.0047225387449171905	LEPR_HUMAN, AMRA1_HUMAN, IF4G1_HUMAN, MTMR3_HUMAN, VMP1_DANRE, HERC1_HUMAN, NRBF2_RAT, TBK1_HUMAN, RAIN_HUMAN, ABL2_HUMAN, SCFD1_MOUSE, BNI3L_HUMAN, UVRAG_HUMAN, VMP1_MOUSE, EXOC1_HUMAN, SCOCA_DANRE, MTOR_HUMAN, VP13C_MOUSE, RPC1_CHICK, PDIP2_MOUSE, SIR2_DANRE	605	163	9234	1.96637428383106	0.9999999999602303	0.9301132714751214	8.624864658308173
GOTERM_BP_ALL	GO:0016043~cellular component organization	258	36.64772727272727	0.005379028830942228	PMP22_HORSE, VGFR3_DANRE, TGFA_PIG, RLF_HUMAN, TOIP2_HUMAN, SETD3_DANRE, CAV2_TAKRU, VP13C_MOUSE, MACF1_RAT, MYO16_RAT, BCAS3_HUMAN, DPOE3_PONAB, DREB_HUMAN, PLPL2_HUMAN, ABI2_MOUSE, CBPC1_DANRE, PAR6B_MOUSE, NCOA3_HUMAN, PRP39_DANRE, TBC17_HUMAN, EIF3A_DANRE, M3K4_HUMAN, TBC9B_HUMAN, LZTS2_XENTR, MTOR_HUMAN, M18BP_HUMAN, ASPP1_HUMAN, HIPK2_HUMAN, MTSS1_HUMAN, CADM2_HUMAN, BL1S1_PONAB, DSRAD_HUMA…	605	3470	9234	1.134814109129016	0.9999999999985879	0.9346890703253705	9.766470414136707
GOTERM_BP_ALL	GO:0042127~regulation of cell proliferation	64	9.090909090909092	0.005423518498548127	GNL3_DANRE, STAT1_PIG, PDS5B_CHICK, SIA8A_PANTR, FBX4_BOVIN, TGFA_PIG, TISB_RAT, ITK_HUMAN, CDC20_HUMAN, SOX4_MOUSE, NACC2_MOUSE, ADT2_RAT, STA5B_MOUSE, HMGB2_CHICK, MYO16_RAT, GREM1_CHICK, HDAC4_CHICK, TYK2_HUMAN, JAG2_HUMAN, AMRA1_HUMAN, ZN335_HUMAN, CNBP_RAT, IFT52_MOUSE, CAV3_HUMAN, PGH2_RABIT, DGCR8_HUMAN, HRSL4_HUMAN, MTOR_HUMAN, DAF_HUMAN, MTSS1_HUMAN, HIPK2_HUMAN, MEN1_RAT, VASH1_HUMAN, I…	605	701	9234	1.3934662406715317	0.9999999999988739	0.9180063955065516	9.843344890439665
GOTERM_BP_ALL	GO:0051146~striated muscle cell differentiation	18	2.556818181818182	0.005441692495683386	MYPN_HUMAN, HDAC5_MOUSE, PDLI5_HUMAN, STIM1_HUMAN, EPC1_MOUSE, FLNC_HUMAN, NACA_DANRE, CARM1_DANRE, CAV3_HUMAN, HNRPU_HUMAN, MTOR_HUMAN, ACTN1_CHICK, DNER_HUMAN, NFAC2_HUMAN, JIP4_HUMAN, HDAC4_CHICK, GREM1_CHICK, MYH11_CHICK	605	132	9234	2.0812922614575506	0.9999999999989734	0.899780406462909	9.874730202481796
GOTERM_BP_ALL	GO:0048869~cellular developmental process	162	23.011363636363637	0.005620191996169465	CIRBP_XENTR, RRAS2_MOUSE, GNL3_DANRE, PDLI5_HUMAN, VGFR3_DANRE, EF2_CHICK, LIGO2_HUMAN, MTMR2_BOVIN, FA57B_HUMAN, SOX4_MOUSE, FLNC_HUMAN, B3GN2_MOUSE, IP3KB_RAT, TRI16_PONAB, CXA1_DANRE, CHD2_MOUSE, MACF1_RAT, HMGB2_CHICK, MYO16_RAT, GREM1_CHICK, ZHX3_MOUSE, DREB_HUMAN, AMRA1_HUMAN, ABI2_MOUSE, CBPC1_DANRE, ZN335_HUMAN, NCOA3_HUMAN, IFT52_MOUSE, TBC17_HUMAN, M3K4_HUMAN, TBC9B_HUMAN, SMAG2_MOUSE, …	605	2063	9234	1.1985337889537424	0.9999999999995859	0.8884506820113668	10.18243756718833
GOTERM_BP_ALL	GO:0071840~cellular component organization or biogenesis	267	37.92613636363637	0.005768923831901363	PMP22_HORSE, VGFR3_DANRE, TGFA_PIG, TOIP2_HUMAN, RLF_HUMAN, SETD3_DANRE, CAV2_TAKRU, VP13C_MOUSE, MACF1_RAT, MYO16_RAT, BCAS3_HUMAN, DPOE3_PONAB, DREB_HUMAN, PLPL2_HUMAN, NSUN4_XENTR, ABI2_MOUSE, CBPC1_DANRE, PAR6B_MOUSE, NCOA3_HUMAN, PRP39_DANRE, TBC17_HUMAN, EIF3A_DANRE, M3K4_HUMAN, TBC9B_HUMAN, LZTS2_XENTR, MTOR_HUMAN, M18BP_HUMAN, ASPP1_HUMAN, HIPK2_HUMAN, MTSS1_HUMAN, CADM2_HUMAN, BL1S1_PONA…	605	3609	9234	1.1291688135034315	0.9999999999998057	0.8763967116720708	10.438069234274916
GOTERM_BP_ALL	GO:0050794~regulation of cellular process	369	52.41477272727273	0.006280090219776217	RN217_HUMAN, PMP22_HORSE, CIRBP_XENTR, RRAS2_MOUSE, VGFR3_DANRE, SSBP2_HUMAN, TGFA_PIG, NRBF2_RAT, TYDP2_DANRE, RLF_HUMAN, SOX4_MOUSE, SYMPK_HUMAN, RAB9A_HUMAN, SETD3_DANRE, IP3KB_RAT, VP13C_MOUSE, DTX1_XENLA, MACF1_RAT, MYO16_RAT, BCAS3_HUMAN, DREB_HUMAN, ZHX3_MOUSE, PLPL2_HUMAN, ABI2_MOUSE, TSN8_HUMAN, MCAF1_DANRE, NCOA3_HUMAN, SNPC1_MACFA, TBC17_HUMAN, M3K4_HUMAN, EIF3A_DANRE, TBC9B_HUMAN, LZT…	605	5170	9234	1.0893572262096969	0.9999999999999856	0.8805364400433064	11.311386491481624
GOTERM_BP_ALL	GO:0007275~multicellular organism development	198	28.125	0.006403100151342313	CIRBP_XENTR, VGFR3_DANRE, TGFA_PIG, TYDP2_DANRE, SOX4_MOUSE, IP3KB_RAT, REV1_CHICK, MACF1_RAT, WDR47_MOUSE, MYO16_RAT, BCAS3_HUMAN, DREB_HUMAN, ABI2_MOUSE, CBPC1_DANRE, NCOA3_HUMAN, M3K4_HUMAN, MTOR_HUMAN, HIPK2_HUMAN, MTSS1_HUMAN, SPRR3_RABIT, BL1S1_PONAB, CEBPD_MOUSE, DSRAD_HUMAN, KLF15_MOUSE, IBP2B_DANRE, LUZP1_HUMAN, CSPG2_CHICK, HDAC1_MOUSE, CEBPA_HUMAN, CO4A1_MOUSE, G6PT1_HUMAN, IFRD1_MOUSE…	605	2593	9234	1.1654594537741472	0.9999999999999923	0.8688075338428113	11.520338645740857
GOTERM_BP_ALL	GO:0048856~anatomical structure development	218	30.96590909090909	0.006594587741711911	CIRBP_XENTR, VGFR3_DANRE, TGFA_PIG, TYDP2_DANRE, SOX4_MOUSE, IP3KB_RAT, REV1_CHICK, MACF1_RAT, WDR47_MOUSE, MYO16_RAT, BCAS3_HUMAN, DREB_HUMAN, ABI2_MOUSE, CBPC1_DANRE, NCOA3_HUMAN, TBC17_HUMAN, M3K4_HUMAN, TBC9B_HUMAN, MTOR_HUMAN, HIPK2_HUMAN, MTSS1_HUMAN, SPRR3_RABIT, BL1S1_PONAB, CEBPD_MOUSE, DSRAD_HUMAN, KLF15_MOUSE, IBP2B_DANRE, LUZP1_HUMAN, CSPG2_CHICK, HDAC1_MOUSE, CEBPA_HUMAN, CO4A1_MOUSE…	605	2888	9234	1.1521096128751631	0.9999999999999971	0.8603995917701324	11.844683125393797
GOTERM_BP_ALL	GO:0051153~regulation of striated muscle cell differentiation	8	1.1363636363636365	0.006663480108005853	CARM1_DANRE, CAV3_HUMAN, HDAC5_MOUSE, MTOR_HUMAN, NFAC2_HUMAN, GREM1_CHICK, HDAC4_CHICK, EPC1_MOUSE	605	35	9234	3.488642266824085	0.999999999999998	0.8472687856572656	11.961098210936427
GOTERM_BP_ALL	GO:0030855~epithelial cell differentiation	29	4.119318181818182	0.009720073049429345	SI1L3_HUMAN, KLF15_MOUSE, STAT1_PIG, TISB_RAT, TRI16_MOUSE, S1PR1_RAT, SOX4_MOUSE, HDAC1_MOUSE, IRF6_MOUSE, SHRM3_MOUSE, ZO2_HUMAN, CO4A1_MOUSE, TRI16_PONAB, GREM1_CHICK, MYO7A_MOUSE, JAG2_HUMAN, TRI16_HUMAN, MYO1E_MOUSE, NR0B1_PIG, CLIC4_PONAB, NCOA3_HUMAN, SIDT2_MOUSE, E41L5_HUMAN, MTSS1_HUMAN, SAP_BOVIN, SPRR3_RABIT, SC24B_HUMAN, MEN1_RAT, BMPR2_MOUSE	605	269	9234	1.6454330394174936	1.0	0.9257826775047295	16.982026734673116
