## Additional File S1 for "Sex-specific co-expression networks and sex-biased gene expression in the salmonid Brook Charr *Salvelinus fontinalis*": fem_go_bpall_ivory.txt

Category	Term	Count	%	PValue	Genes	List Total	Pop Hits	Pop Total	Fold Enrichment	Bonferroni	Benjamini	FDR
GOTERM_BP_ALL	GO:0030433~ER-associated ubiquitin-dependent protein catabolic process	12	4.181184668989547	4.780028941859634E-7	EDEM1_HUMAN, PRS7_MOUSE, PRS6A_MOUSE, TERA_DANRE, STT3B_HUMAN, PRS8_RAT, SYVN1_DANRE, DNJB9_RAT, DERL1_HUMAN, DNJB9_HUMAN, POMT1_HUMAN, HERP1_PONAB	255	59	9234	7.365104685942173	0.0016210269247587394	0.0016210269247587394	8.725500802886366E-4
GOTERM_BP_ALL	GO:0036503~ERAD pathway	12	4.181184668989547	3.7624228315150783E-6	EDEM1_HUMAN, PRS7_MOUSE, PRS6A_MOUSE, TERA_DANRE, STT3B_HUMAN, PRS8_RAT, SYVN1_DANRE, DNJB9_RAT, DERL1_HUMAN, DNJB9_HUMAN, POMT1_HUMAN, HERP1_PONAB	255	72	9234	6.035294117647059	0.01268850060104254	0.006364503754542117	0.006867760352058383
GOTERM_BP_ALL	GO:0034976~response to endoplasmic reticulum stress	16	5.574912891986063	1.0533428988688463E-4	EDEM1_HUMAN, PRS7_MOUSE, PDIA6_MOUSE, SYVN1_DANRE, TERA_DANRE, DERL1_HUMAN, ERN1_HUMAN, ATF6B_MOUSE, PRS6A_MOUSE, PTN1_CHICK, STT3B_HUMAN, PRS8_RAT, DNJB9_RAT, DNJB9_HUMAN, POMT1_HUMAN, HERP1_PONAB	255	177	9234	3.273379860418744	0.3005936743118318	0.11234708153692585	0.19210416915629303
GOTERM_BP_ALL	GO:0044710~single-organism metabolic process	94	32.752613240418114	1.1214982897478953E-4	ATTY_HUMAN, AKP13_HUMAN, FITM2_DANRE, NFKB1_CHICK, HXK4_HUMAN, PIGU_HUMAN, PNPH_BOVIN, SYVN1_DANRE, SCP20_ARATH, PUR1_CHICK, NANP_HUMAN, ALAT2_DANRE, EXT2_BOVIN, IVD_PONAB, SPYA_FELCA, PAFA_CHICK, CYC_DANRE, MK09_HUMAN, STT3B_HUMAN, ODO2_HUMAN, PMM1_MOUSE, MGAT1_MOUSE, P4HTM_MOUSE, DRS7B_DANRE, SYWC_BOVIN, CP7A1_HUMAN, PRS7_MOUSE, RAF1_CHICK, GP161_DANRE, KDM6B_HUMAN, TERA_DANRE, CDD_MOUSE, SYYC_…	255	2407	9234	1.414169456731592	0.31658833152585963	0.09077661445737817	0.20452203462651974
GOTERM_BP_ALL	GO:0043161~proteasome-mediated ubiquitin-dependent protein catabolic process	19	6.620209059233449	1.1314278634441826E-4	EDEM1_HUMAN, PSMD8_MOUSE, PRS7_MOUSE, SUMO2_RAT, CDC20_PIG, SYVN1_DANRE, TERA_DANRE, DERL1_HUMAN, PSMD7_MOUSE, PLK3_HUMAN, PRS6A_MOUSE, STT3B_HUMAN, TAF9_RAT, PRS8_RAT, DNJB9_RAT, DNJB9_HUMAN, POMT1_HUMAN, HERP1_PONAB, FBW1B_MOUSE	255	241	9234	2.8548694166463267	0.3188878773652456	0.07393019930474787	0.20633107425974684
GOTERM_BP_ALL	GO:0010498~proteasomal protein catabolic process	20	6.968641114982578	1.3940135331436484E-4	EDEM1_HUMAN, PSMD8_MOUSE, PRS7_MOUSE, SUMO2_RAT, CDC20_PIG, SYVN1_DANRE, TERA_DANRE, DERL1_HUMAN, SPYA_FELCA, PSMD7_MOUSE, PLK3_HUMAN, PRS6A_MOUSE, STT3B_HUMAN, PRS8_RAT, TAF9_RAT, DNJB9_RAT, DNJB9_HUMAN, POMT1_HUMAN, HERP1_PONAB, FBW1B_MOUSE	255	267	9234	2.712491738268341	0.37697035282692204	0.07583088167222951	0.25415953318620454
GOTERM_BP_ALL	GO:0006520~cellular amino acid metabolic process	16	5.574912891986063	2.595391844635302E-4	ATTY_HUMAN, CBS_MACFA, PUR1_CHICK, ALAT2_DANRE, IVD_PONAB, SPYA_FELCA, SYYC_DANRE, TDH_BOVIN, M2GD_HUMAN, CDO1_DANRE, ODO2_HUMAN, DCOR1_XENLA, BHMT1_DANRE, GCSP_MOUSE, METK1_BOVIN, SYWC_BOVIN	255	192	9234	3.0176470588235293	0.5856276539507228	0.11825798026850265	0.47270743036259555
GOTERM_BP_ALL	GO:0044712~single-organism catabolic process	29	10.104529616724738	6.333130170726935E-4	ATTY_HUMAN, CBS_MACFA, CDD_HUMAN, PLD3_XENLA, HXK4_HUMAN, SYVN1_DANRE, DERL1_HUMAN, ALAT2_DANRE, IVD_PONAB, SPYA_FELCA, PAFA_CHICK, TDH_BOVIN, PRS6A_MOUSE, STT3B_HUMAN, ODO2_HUMAN, EDEM1_HUMAN, CP7A1_HUMAN, PRS7_MOUSE, TERA_DANRE, ETFA_HUMAN, CDD_MOUSE, CDO1_DANRE, PRS8_RAT, DNJB9_RAT, GCSP_MOUSE, METK1_BOVIN, DNJB9_HUMAN, POMT1_HUMAN, HERP1_PONAB	255	529	9234	1.9851440008895807	0.8835327672328791	0.23567956764470166	1.1497644460182865
GOTERM_BP_ALL	GO:0009063~cellular amino acid catabolic process	9	3.1358885017421603	6.343187496750013E-4	ATTY_HUMAN, CDO1_DANRE, ODO2_HUMAN, GCSP_MOUSE, METK1_BOVIN, ALAT2_DANRE, SPYA_FELCA, IVD_PONAB, TDH_BOVIN	255	70	9234	4.655798319327731	0.8839298965892082	0.21280914296618603	1.15158035144185
GOTERM_BP_ALL	GO:0035966~response to topologically incorrect protein	11	3.8327526132404177	7.541175877065853E-4	ATF6B_MOUSE, EDEM1_HUMAN, PTN1_CHICK, STT3B_HUMAN, SYVN1_DANRE, DERL1_HUMAN, ERN1_HUMAN, DNJB9_HUMAN, POMT1_HUMAN, HERP1_PONAB, HSP74_HUMAN	255	108	9234	3.6882352941176473	0.9227293164426777	0.2258921430783576	1.3676583047505297
GOTERM_BP_ALL	GO:0006986~response to unfolded protein	10	3.484320557491289	0.001356093631551721	ATF6B_MOUSE, EDEM1_HUMAN, PTN1_CHICK, STT3B_HUMAN, SYVN1_DANRE, DERL1_HUMAN, ERN1_HUMAN, DNJB9_HUMAN, HERP1_PONAB, HSP74_HUMAN	255	97	9234	3.733171619163129	0.9900053504647397	0.342098785387396	2.4466850148884944
GOTERM_BP_ALL	GO:1901606~alpha-amino acid catabolic process	8	2.7874564459930316	0.00163109230708325	ATTY_HUMAN, CBS_MACFA, ODO2_HUMAN, GCSP_MOUSE, METK1_BOVIN, ALAT2_DANRE, SPYA_FELCA, TDH_BOVIN	255	63	9234	4.598319327731093	0.9960752279655795	0.369791093841925	2.935891476773844
GOTERM_BP_ALL	GO:0044248~cellular catabolic process	45	15.6794425087108	0.0023969334980919656	ATTY_HUMAN, CBS_MACFA, PSB7_MOUSE, CDD_HUMAN, CDC20_PIG, SYVN1_DANRE, SCP20_ARATH, DERL1_HUMAN, ERN1_HUMAN, BNI3L_BOVIN, RPB7_DANRE, SPYA_FELCA, ALAT2_DANRE, IVD_PONAB, PSMD7_MOUSE, PRDX1_CHICK, TDH_BOVIN, PLK3_HUMAN, PSMD3_MOUSE, PRS6A_MOUSE, TAF9_RAT, ODO2_HUMAN, STT3B_HUMAN, MGAT1_MOUSE, EDEM1_HUMAN, PSMD8_MOUSE, PRS7_MOUSE, SUMO2_RAT, ETFA_HUMAN, TERA_DANRE, CDD_MOUSE, PSD13_CHICK, M2GD_HUMAN…	255	1043	9234	1.5623484293046077	0.9997098050611052	0.4655596767593566	4.286086027063851
GOTERM_BP_ALL	GO:0035967~cellular response to topologically incorrect protein	9	3.1358885017421603	0.0024458007797704536	ATF6B_MOUSE, EDEM1_HUMAN, PTN1_CHICK, SYVN1_DANRE, DERL1_HUMAN, ERN1_HUMAN, DNJB9_HUMAN, POMT1_HUMAN, HERP1_PONAB	255	86	9234	3.7896032831737347	0.9997542549112158	0.44769688954369	4.371634761439691
GOTERM_BP_ALL	GO:0044257~cellular protein catabolic process	26	9.059233449477352	0.002496678170546648	EDEM1_HUMAN, PSMD8_MOUSE, PSB7_MOUSE, PRS7_MOUSE, SUMO2_RAT, CDC20_PIG, SYVN1_DANRE, TERA_DANRE, SCP20_ARATH, DERL1_HUMAN, BNI3L_BOVIN, SPYA_FELCA, PSMD7_MOUSE, PLK3_HUMAN, PSMD3_MOUSE, PSD13_CHICK, PRS6A_MOUSE, PRS8_RAT, TAF9_RAT, STT3B_HUMAN, DNJB9_RAT, DNJB9_HUMAN, POMT1_HUMAN, HERP1_PONAB, PPGB_BOVIN, FBW1B_MOUSE	255	497	9234	1.8943780329033022	0.9997933163994046	0.4319929389463053	4.460625663742734
GOTERM_BP_ALL	GO:0051603~proteolysis involved in cellular protein catabolic process	25	8.710801393728223	0.0025751368061899867	EDEM1_HUMAN, PSMD8_MOUSE, PSB7_MOUSE, PRS7_MOUSE, SUMO2_RAT, CDC20_PIG, SYVN1_DANRE, TERA_DANRE, SCP20_ARATH, DERL1_HUMAN, SPYA_FELCA, PSMD7_MOUSE, PLK3_HUMAN, PSMD3_MOUSE, PSD13_CHICK, PRS6A_MOUSE, PRS8_RAT, TAF9_RAT, STT3B_HUMAN, DNJB9_RAT, DNJB9_HUMAN, POMT1_HUMAN, HERP1_PONAB, PPGB_BOVIN, FBW1B_MOUSE	255	471	9234	1.9220681903334582	0.999841742490265	0.4212909547306659	4.597706186238126
GOTERM_BP_ALL	GO:1901137~carbohydrate derivative biosynthetic process	23	8.013937282229964	0.0030165421324249994	EDEM1_HUMAN, EXT1C_DANRE, CDD_HUMAN, GP161_DANRE, NFKB1_CHICK, PIGU_HUMAN, SYVN1_DANRE, TERA_DANRE, C1GTB_DANRE, PUR1_CHICK, NANP_HUMAN, EXT2_BOVIN, SIAT6_MOUSE, KAD4_BOVIN, LDHD_MOUSE, PIGW_BOVIN, PAR10_HUMAN, STT3B_HUMAN, TNIP1_HUMAN, PIGC_BOVIN, POMT1_HUMAN, MGAT1_MOUSE, PMM1_MOUSE	255	423	9234	1.9689612015018774	0.9999647701568689	0.4529165573710746	5.3654574774854025
GOTERM_BP_ALL	GO:0009056~catabolic process	51	17.770034843205575	0.0037038305526425753	ATTY_HUMAN, HXK4_HUMAN, SCP20_ARATH, SYVN1_DANRE, XPO1_RAT, BNI3L_BOVIN, RPB7_DANRE, SPYA_FELCA, IVD_PONAB, ALAT2_DANRE, PAFA_CHICK, PLK3_HUMAN, ODO2_HUMAN, STT3B_HUMAN, MGAT1_MOUSE, CP7A1_HUMAN, PRS7_MOUSE, SUMO2_RAT, TERA_DANRE, CDD_MOUSE, PTN1_CHICK, BHMT1_DANRE, DNJB9_RAT, METK1_BOVIN, DNJB9_HUMAN, HERP1_PONAB, FBW1B_MOUSE, CBS_MACFA, PSB7_MOUSE, CDD_HUMAN, PLD3_XENLA, CDC20_PIG, DERL1_HUMAN,…	255	1252	9234	1.475079872204473	0.9999966081619899	0.5032529650844493	6.549266125719688
GOTERM_BP_ALL	GO:0030968~endoplasmic reticulum unfolded protein response	8	2.7874564459930316	0.003808658087408306	ATF6B_MOUSE, EDEM1_HUMAN, PTN1_CHICK, SYVN1_DANRE, DERL1_HUMAN, ERN1_HUMAN, DNJB9_HUMAN, HERP1_PONAB	255	73	9234	3.9684125705076547	0.9999976267843399	0.49421596582244454	6.728589575544152
GOTERM_BP_ALL	GO:0034620~cellular response to unfolded protein	8	2.7874564459930316	0.0044297161266697044	ATF6B_MOUSE, EDEM1_HUMAN, PTN1_CHICK, SYVN1_DANRE, DERL1_HUMAN, ERN1_HUMAN, DNJB9_HUMAN, HERP1_PONAB	255	75	9234	3.8625882352941177	0.9999997141659349	0.5292333388615303	7.784350046154598
GOTERM_BP_ALL	GO:1901575~organic substance catabolic process	49	17.073170731707318	0.005285535264137246	ATTY_HUMAN, HXK4_HUMAN, SCP20_ARATH, SYVN1_DANRE, BNI3L_BOVIN, RPB7_DANRE, SPYA_FELCA, IVD_PONAB, ALAT2_DANRE, PAFA_CHICK, PLK3_HUMAN, ODO2_HUMAN, STT3B_HUMAN, MGAT1_MOUSE, CP7A1_HUMAN, PRS7_MOUSE, SUMO2_RAT, TERA_DANRE, CDD_MOUSE, PTN1_CHICK, BHMT1_DANRE, DNJB9_RAT, METK1_BOVIN, DNJB9_HUMAN, HERP1_PONAB, FBW1B_MOUSE, CBS_MACFA, PSB7_MOUSE, CDD_HUMAN, PLD3_XENLA, CDC20_PIG, DERL1_HUMAN, ERN1_HUMA…	255	1212	9234	1.4640069889341878	0.9999999845658507	0.5753579619588736	9.220694599203727
GOTERM_BP_ALL	GO:0044763~single-organism cellular process	191	66.55052264808361	0.005546903037757467	ULK1_HUMAN, ATTY_HUMAN, SDC4_CHICK, CSK21_XENLA, E41L3_MOUSE, MRP2_HUMAN, FITM2_DANRE, VAPA_PONAB, PNPH_BOVIN, AT2A2_CHICK, XPO1_RAT, PUR1_CHICK, NANP_HUMAN, BNI3L_BOVIN, ALAT2_DANRE, SPYA_FELCA, CADH5_MOUSE, SVIL_MOUSE, TIFA_BOVIN, CYC_DANRE, JAK1_DANRE, STT3B_HUMAN, BIN3_MOUSE, LRC8D_HUMAN, MGAT1_MOUSE, ATR_HUMAN, PMM1_MOUSE, SMBT1_HUMAN, SYWC_BOVIN, CISH_CHICK, GP161_DANRE, RAB32_PIG, TERA_DAN…	255	6221	9234	1.1117902361073027	0.9999999936739912	0.5760407829635192	9.655122696557717
GOTERM_BP_ALL	GO:1901565~organonitrogen compound catabolic process	14	4.878048780487805	0.00569558997295209	ATTY_HUMAN, CBS_MACFA, CDD_HUMAN, CDD_MOUSE, IVD_PONAB, SPYA_FELCA, ALAT2_DANRE, TDH_BOVIN, M2GD_HUMAN, CDO1_DANRE, BHMT1_DANRE, ODO2_HUMAN, GCSP_MOUSE, METK1_BOVIN	255	212	9234	2.3913429522752496	0.9999999961917365	0.5695282543630167	9.901382521419045
GOTERM_BP_ALL	GO:0006511~ubiquitin-dependent protein catabolic process	21	7.317073170731707	0.006182217315589078	EDEM1_HUMAN, PSMD8_MOUSE, PRS7_MOUSE, SUMO2_RAT, CDC20_PIG, SYVN1_DANRE, TERA_DANRE, DERL1_HUMAN, PSMD7_MOUSE, PLK3_HUMAN, PSD13_CHICK, PSMD3_MOUSE, PRS6A_MOUSE, STT3B_HUMAN, PRS8_RAT, TAF9_RAT, DNJB9_RAT, DNJB9_HUMAN, POMT1_HUMAN, HERP1_PONAB, FBW1B_MOUSE	255	395	9234	1.9251824274013403	0.999999999276972	0.5839634718563469	10.702920678835326
GOTERM_BP_ALL	GO:0019941~modification-dependent protein catabolic process	21	7.317073170731707	0.006664331043979803	EDEM1_HUMAN, PSMD8_MOUSE, PRS7_MOUSE, SUMO2_RAT, CDC20_PIG, SYVN1_DANRE, TERA_DANRE, DERL1_HUMAN, PSMD7_MOUSE, PLK3_HUMAN, PSD13_CHICK, PSMD3_MOUSE, PRS6A_MOUSE, STT3B_HUMAN, PRS8_RAT, TAF9_RAT, DNJB9_RAT, DNJB9_HUMAN, POMT1_HUMAN, HERP1_PONAB, FBW1B_MOUSE	255	398	9234	1.9106710020691693	0.9999999998607075	0.5965802999027433	11.490374370889855
GOTERM_BP_ALL	GO:0043413~macromolecule glycosylation	12	4.181184668989547	0.008192239455230708	EDEM1_HUMAN, EXT1C_DANRE, PAR10_HUMAN, TERA_DANRE, STT3B_HUMAN, SYVN1_DANRE, C1GTB_DANRE, EXT2_BOVIN, POMT1_HUMAN, PMM1_MOUSE, MGAT1_MOUSE, SIAT6_MOUSE	255	173	9234	2.511798707922475	0.9999999999992502	0.6582947673934136	13.942824717379931
GOTERM_BP_ALL	GO:0006486~protein glycosylation	12	4.181184668989547	0.008192239455230708	EDEM1_HUMAN, EXT1C_DANRE, PAR10_HUMAN, TERA_DANRE, STT3B_HUMAN, SYVN1_DANRE, C1GTB_DANRE, EXT2_BOVIN, POMT1_HUMAN, PMM1_MOUSE, MGAT1_MOUSE, SIAT6_MOUSE	255	173	9234	2.511798707922475	0.9999999999992502	0.6582947673934136	13.942824717379931
GOTERM_BP_ALL	GO:0043632~modification-dependent macromolecule catabolic process	21	7.317073170731707	0.008282785208703146	EDEM1_HUMAN, PSMD8_MOUSE, PRS7_MOUSE, SUMO2_RAT, CDC20_PIG, SYVN1_DANRE, TERA_DANRE, DERL1_HUMAN, PSMD7_MOUSE, PLK3_HUMAN, PSD13_CHICK, PSMD3_MOUSE, PRS6A_MOUSE, STT3B_HUMAN, PRS8_RAT, TAF9_RAT, DNJB9_RAT, DNJB9_HUMAN, POMT1_HUMAN, HERP1_PONAB, FBW1B_MOUSE	255	406	9234	1.873022312373225	0.99999999999945	0.6484884321211905	14.08612507844781
GOTERM_BP_ALL	GO:0070085~glycosylation	12	4.181184668989547	0.009265420603867244	EDEM1_HUMAN, EXT1C_DANRE, PAR10_HUMAN, TERA_DANRE, STT3B_HUMAN, SYVN1_DANRE, C1GTB_DANRE, EXT2_BOVIN, POMT1_HUMAN, PMM1_MOUSE, MGAT1_MOUSE, SIAT6_MOUSE	255	176	9234	2.468983957219251	0.999999999999981	0.6764289975869116	15.62683604439884
