## Additional File S1 for "Sex-specific co-expression networks and sex-biased gene expression in the salmonid Brook Charr *Salvelinus fontinalis*": fem_go_bpall_salmon.txt

Category	Term	Count	%	PValue	Genes	List Total	Pop Hits	Pop Total	Fold Enrichment	Bonferroni	Benjamini	FDR
GOTERM_BP_ALL	GO:0048821~erythrocyte development	7	2.857142857142857	5.254758533567144E-6	TAL1_TAKRU, RHAG_HUMAN, TAL1_DANRE, MFRN1_DANRE, ANK1_MOUSE, KLF2_HUMAN, DEMA_PONAB	211	21	9234	14.587677725118485	0.017759187074090188	0.017759187074090188	0.009596634601616305
GOTERM_BP_ALL	GO:0030097~hemopoiesis	26	10.612244897959183	9.358038759777517E-6	ATX1L_HUMAN, HYAL2_HUMAN, RHAG_HUMAN, SNUT1_HUMAN, PICAL_RAT, PLCG2_HUMAN, PIM2_DANRE, ETS1_RAT, SUMO2_DANRE, GATA2_XENLA, CDN1C_HUMAN, LYN_RAT, MTG16_CHICK, KLF2_HUMAN, TAL1_DANRE, TAL1_TAKRU, MKNK2_HUMAN, KLF4_MOUSE, FOXO3_HUMAN, ADAM8_HUMAN, CPIN1_ONCMY, MFRN1_DANRE, ANK1_MOUSE, CDN2B_HUMAN, DEMA_PONAB, PNPH_HUMAN	211	420	9234	2.7091401489505755	0.031407276551668306	0.01582891555973276	0.017089747759901908
GOTERM_BP_ALL	GO:0048534~hematopoietic or lymphoid organ development	26	10.612244897959183	1.4606223188214453E-5	ATX1L_HUMAN, HYAL2_HUMAN, RHAG_HUMAN, SNUT1_HUMAN, PICAL_RAT, PLCG2_HUMAN, PIM2_DANRE, ETS1_RAT, SUMO2_DANRE, GATA2_XENLA, CDN1C_HUMAN, LYN_RAT, MTG16_CHICK, KLF2_HUMAN, TAL1_DANRE, TAL1_TAKRU, MKNK2_HUMAN, KLF4_MOUSE, FOXO3_HUMAN, ADAM8_HUMAN, CPIN1_ONCMY, MFRN1_DANRE, ANK1_MOUSE, CDN2B_HUMAN, DEMA_PONAB, PNPH_HUMAN	211	431	9234	2.6399973609263148	0.04858752691098156	0.01646546587747333	0.026672828466789422
GOTERM_BP_ALL	GO:0002520~immune system development	26	10.612244897959183	4.0545582136862965E-5	ATX1L_HUMAN, HYAL2_HUMAN, RHAG_HUMAN, SNUT1_HUMAN, PICAL_RAT, PLCG2_HUMAN, PIM2_DANRE, ETS1_RAT, SUMO2_DANRE, GATA2_XENLA, CDN1C_HUMAN, LYN_RAT, MTG16_CHICK, KLF2_HUMAN, TAL1_DANRE, TAL1_TAKRU, MKNK2_HUMAN, KLF4_MOUSE, FOXO3_HUMAN, ADAM8_HUMAN, CPIN1_ONCMY, MFRN1_DANRE, ANK1_MOUSE, CDN2B_HUMAN, DEMA_PONAB, PNPH_HUMAN	211	458	9234	2.4843643287319686	0.1291305844292403	0.0339752360332195	0.07402483461491638
GOTERM_BP_ALL	GO:0030218~erythrocyte differentiation	10	4.081632653061225	7.850836785736745E-5	TAL1_TAKRU, FOXO3_HUMAN, LYN_RAT, RHAG_HUMAN, TAL1_DANRE, MFRN1_DANRE, ANK1_MOUSE, KLF2_HUMAN, ETS1_RAT, DEMA_PONAB	211	80	9234	5.470379146919431	0.23488110874062695	0.05213653253821404	0.14328725421018929
GOTERM_BP_ALL	GO:0034101~erythrocyte homeostasis	10	4.081632653061225	1.1522563709798795E-4	TAL1_TAKRU, FOXO3_HUMAN, LYN_RAT, RHAG_HUMAN, TAL1_DANRE, MFRN1_DANRE, ANK1_MOUSE, KLF2_HUMAN, ETS1_RAT, DEMA_PONAB	211	84	9234	5.20988490182803	0.3249321410863023	0.06339190899647285	0.2102340786014123
GOTERM_BP_ALL	GO:0002376~immune system process	45	18.367346938775512	1.3617378161837924E-4	CRNL1_RAT, RHAG_HUMAN, HYAL2_HUMAN, ATX1L_HUMAN, H90A1_DANRE, TNF10_HUMAN, SNUT1_HUMAN, PICAL_RAT, APOA4_MOUSE, PLCG2_HUMAN, SPPL3_MOUSE, ETS1_RAT, IST1_BOVIN, PIM2_DANRE, SUMO2_DANRE, ITA2B_HUMAN, SRPK1_HUMAN, MATK_HUMAN, GATA2_XENLA, CDN1C_HUMAN, LYN_RAT, HNRPQ_MOUSE, MTG16_CHICK, KLF2_HUMAN, NLRC3_HUMAN, TPOR_HUMAN, RAC1_RAT, KDM6B_HUMAN, TAL1_DANRE, LBP_BOVIN, FCRL5_MOUSE, HSP7C_RAT, TAL1_TAK…	211	1109	9234	1.775776819559058	0.3714779792127477	0.06418792952769348	0.24840995072322736
GOTERM_BP_ALL	GO:0061515~myeloid cell development	7	2.857142857142857	2.979142606500037E-4	TAL1_TAKRU, RHAG_HUMAN, TAL1_DANRE, MFRN1_DANRE, ANK1_MOUSE, KLF2_HUMAN, DEMA_PONAB	211	41	9234	7.47173737140215	0.6379739044440236	0.11927061905160818	0.5427011618653221
GOTERM_BP_ALL	GO:0002262~myeloid cell homeostasis	10	4.081632653061225	4.685733457628463E-4	TAL1_TAKRU, FOXO3_HUMAN, LYN_RAT, RHAG_HUMAN, TAL1_DANRE, MFRN1_DANRE, ANK1_MOUSE, KLF2_HUMAN, ETS1_RAT, DEMA_PONAB	211	101	9234	4.3329735817183614	0.797741678143594	0.16270501723161346	0.8523300992242411
GOTERM_BP_ALL	GO:0043241~protein complex disassembly	10	4.081632653061225	7.654484701021926E-4	HSP7C_RAT, SET_HUMAN, SPTB2_MOUSE, RF1M_HUMAN, SP16H_HUMAN, GELS_CHICK, TMOD4_BOVIN, BNIP3_MOUSE, SPTN1_HUMAN, DEMA_PONAB	211	108	9234	4.052132701421801	0.9265520856291456	0.22980987359073268	1.3887843584543202
GOTERM_BP_ALL	GO:0070301~cellular response to hydrogen peroxide	7	2.857142857142857	9.88041377241671E-4	HSP7C_RAT, FOXO3_HUMAN, KLF4_MOUSE, KDM6B_HUMAN, KLF2_HUMAN, ETS1_RAT, BNIP3_MOUSE	211	51	9234	6.0066908279899645	0.9656408410070775	0.26394044152220253	1.7892093811772036
GOTERM_BP_ALL	GO:0055072~iron ion homeostasis	7	2.857142857142857	9.88041377241671E-4	RHAG_HUMAN, ERFE_MOUSE, HYAL2_HUMAN, PICAL_RAT, MFRN1_DANRE, ANK1_MOUSE, IREB2_PIG	211	51	9234	6.0066908279899645	0.9656408410070775	0.26394044152220253	1.7892093811772036
GOTERM_BP_ALL	GO:0022411~cellular component disassembly	16	6.530612244897959	0.0010795822692943448	CRNL1_RAT, ATG2B_HUMAN, SP16H_HUMAN, GELS_CHICK, TMOD4_BOVIN, IST1_BOVIN, NU153_HUMAN, HSP7C_RAT, AAAS_HUMAN, SET_HUMAN, ADAM8_HUMAN, RF1M_HUMAN, SPTB2_MOUSE, BNIP3_MOUSE, SPTN1_HUMAN, DEMA_PONAB	211	266	9234	2.6323628977657414	0.9748617363026074	0.2643104173779507	1.953436958622523
GOTERM_BP_ALL	GO:0030837~negative regulation of actin filament polymerization	6	2.4489795918367347	0.0010799807796586466	PROF2_PONAB, SPTB2_MOUSE, GELS_CHICK, TMOD4_BOVIN, SPTN1_HUMAN, DEMA_PONAB	211	35	9234	7.502234258632362	0.9748959108760585	0.24681195053677474	1.954151332397569
GOTERM_BP_ALL	GO:0032984~macromolecular complex disassembly	10	4.081632653061225	0.0015273536219519077	HSP7C_RAT, SET_HUMAN, SPTB2_MOUSE, RF1M_HUMAN, SP16H_HUMAN, GELS_CHICK, TMOD4_BOVIN, BNIP3_MOUSE, SPTN1_HUMAN, DEMA_PONAB	211	119	9234	3.6775658130550797	0.9945506412891507	0.3108553555204159	2.753021011588408
GOTERM_BP_ALL	GO:0032635~interleukin-6 production	6	2.4489795918367347	0.0015801633684841224	HYAL2_HUMAN, ASH1L_MOUSE, KLF2_HUMAN, NLRC3_MOUSE, LBP_BOVIN, NLRC3_HUMAN	211	38	9234	6.90995260663507	0.9954499580162023	0.3019802777572985	2.8469158377912307
GOTERM_BP_ALL	GO:0030099~myeloid cell differentiation	13	5.3061224489795915	0.0016209310311427383	TAL1_TAKRU, CDN1C_HUMAN, FOXO3_HUMAN, LYN_RAT, RHAG_HUMAN, TAL1_DANRE, MFRN1_DANRE, ANK1_MOUSE, MTG16_CHICK, CDN2B_HUMAN, KLF2_HUMAN, ETS1_RAT, DEMA_PONAB	211	195	9234	2.917535545023697	0.9960413784576312	0.2923043942402954	2.9193414266464046
GOTERM_BP_ALL	GO:0034614~cellular response to reactive oxygen species	8	3.2653061224489797	0.0016480875648941342	HSP7C_RAT, FOXO3_HUMAN, KLF4_MOUSE, KDM6B_HUMAN, APOA4_MOUSE, KLF2_HUMAN, ETS1_RAT, BNIP3_MOUSE	211	76	9234	4.606635071090047	0.9963920473458118	0.28169405545126536	2.967557907645091
GOTERM_BP_ALL	GO:0043244~regulation of protein complex disassembly	7	2.857142857142857	0.0017783724876527934	SPTB2_MOUSE, RF1M_HUMAN, GELS_CHICK, TMOD4_BOVIN, BNIP3_MOUSE, SPTN1_HUMAN, DEMA_PONAB	211	57	9234	5.37440758293839	0.9976880150373257	0.2862358639624496	3.1985644187990547
GOTERM_BP_ALL	GO:0044763~single-organism cellular process	162	66.12244897959184	0.0018486330916786357	H90A1_DANRE, VAPA_PONAB, DNMBP_HUMAN, AR13B_HUMAN, TNF10_HUMAN, RHBG_DANRE, GELS_CHICK, RT36_MOUSE, NPTX1_RAT, ETS1_RAT, SRPK1_HUMAN, ITA2B_HUMAN, E41L2_MOUSE, FCHO1_DANRE, BIN2_RAT, CHUR_DANRE, RBM38_XENLA, NLRC3_HUMAN, F13A_MOUSE, RAC1_RAT, GUAA_HUMAN, KLF9_RAT, ADB4C_MELGA, 41_HUMAN, MTBP_XENLA, ENOX2_HUMAN, UMPS_HUMAN, AN32B_BOVIN, BIEA_MOUSE, NDST1_HUMAN, NLRC3_MOUSE, IREB2_PIG, SPTN1_HUMAN,…	211	6221	9234	1.1396256830746798	0.9981813717596019	0.2825758425585515	3.322926722450259
GOTERM_BP_ALL	GO:0032272~negative regulation of protein polymerization	6	2.4489795918367347	0.0022326635197433527	PROF2_PONAB, SPTB2_MOUSE, GELS_CHICK, TMOD4_BOVIN, SPTN1_HUMAN, DEMA_PONAB	211	41	9234	6.404346318344699	0.9995103865397027	0.3168868156950776	4.000001968417477
GOTERM_BP_ALL	GO:0051693~actin filament capping	5	2.0408163265306123	0.0022596621967696804	SPTB2_MOUSE, GELS_CHICK, TMOD4_BOVIN, SPTN1_HUMAN, DEMA_PONAB	211	25	9234	8.75260663507109	0.9995535428286121	0.30742676338399655	4.047433689591607
GOTERM_BP_ALL	GO:0048872~homeostasis of number of cells	11	4.489795918367347	0.0026638718358695107	TAL1_TAKRU, FOXO3_HUMAN, LYN_RAT, RHAG_HUMAN, RAC1_RAT, TAL1_DANRE, MFRN1_DANRE, ANK1_MOUSE, KLF2_HUMAN, ETS1_RAT, DEMA_PONAB	211	154	9234	3.1259309410968177	0.999887878060528	0.33863610568462443	4.754912758595598
GOTERM_BP_ALL	GO:0030835~negative regulation of actin filament depolymerization	5	2.0408163265306123	0.0034679276659434852	SPTB2_MOUSE, GELS_CHICK, TMOD4_BOVIN, SPTN1_HUMAN, DEMA_PONAB	211	28	9234	7.814827352742044	0.9999928341659127	0.40253021722819027	6.147599948248494
GOTERM_BP_ALL	GO:0000302~response to reactive oxygen species	9	3.6734693877551026	0.004157626818287161	HSP7C_RAT, FOXO3_HUMAN, KLF4_MOUSE, HYAL2_HUMAN, KDM6B_HUMAN, APOA4_MOUSE, KLF2_HUMAN, ETS1_RAT, BNIP3_MOUSE	211	113	9234	3.4855513148513193	0.9999993239925827	0.4467586349537177	7.3268534519667305
GOTERM_BP_ALL	GO:0055076~transition metal ion homeostasis	7	2.857142857142857	0.004364490304647018	RHAG_HUMAN, ERFE_MOUSE, HYAL2_HUMAN, PICAL_RAT, MFRN1_DANRE, ANK1_MOUSE, IREB2_PIG	211	68	9234	4.505018120992473	0.9999996671203795	0.44932990978131937	7.67781093334926
GOTERM_BP_ALL	GO:0034599~cellular response to oxidative stress	10	4.081632653061225	0.004597188498504999	HSP7C_RAT, FOXO3_HUMAN, KLF4_MOUSE, KDM6B_HUMAN, APOA4_MOUSE, KLF2_HUMAN, ETS1_RAT, BNIP3_MOUSE, NONO_MOUSE, OXR1_RAT	211	140	9234	3.1259309410968177	0.9999998499890147	0.45355910403006083	8.071097126138493
GOTERM_BP_ALL	GO:0031032~actomyosin structure organization	8	3.2653061224489797	0.004869908522506671	E41L2_MOUSE, RAC1_RAT, H90A1_DANRE, 41_HUMAN, NEB1_HUMAN, PROF2_PONAB, 41_BOVIN, TMOD4_BOVIN	211	92	9234	3.805481145683083	0.9999999410723618	0.460198560547748	8.530009076692158
GOTERM_BP_ALL	GO:0030833~regulation of actin filament polymerization	8	3.2653061224489797	0.005167255032532136	RAC1_RAT, NEB1_HUMAN, PROF2_PONAB, SPTB2_MOUSE, GELS_CHICK, TMOD4_BOVIN, SPTN1_HUMAN, DEMA_PONAB	211	93	9234	3.764561993578964	0.9999999787311333	0.4679029273606895	9.027892603071097
GOTERM_BP_ALL	GO:0055065~metal ion homeostasis	13	5.3061224489795915	0.0058265816985365836	KELL_HUMAN, HYAL2_HUMAN, RHAG_HUMAN, ERFE_MOUSE, PICAL_RAT, KLOT_HUMAN, PLCG2_HUMAN, SPPL3_MOUSE, FCRL5_MOUSE, LYN_RAT, ANK1_MOUSE, MFRN1_DANRE, IREB2_PIG	211	228	9234	2.495260663507109	0.9999999977822054	0.49698203737025204	10.122761347961218
GOTERM_BP_ALL	GO:0043623~cellular protein complex assembly	16	6.530612244897959	0.005858911949645897	H90A1_DANRE, RAC1_RAT, ELP2_DANRE, PICAL_RAT, DYH5_HUMAN, GELS_CHICK, TMOD4_BOVIN, NU153_HUMAN, FCHO1_DANRE, NEB1_HUMAN, PROF2_PONAB, DAAF5_MOUSE, SPTB2_MOUSE, SPTN1_HUMAN, MILK2_MOUSE, DEMA_PONAB	211	317	9234	2.2088597186299284	0.9999999980149994	0.4872267578611864	10.176126855182
GOTERM_BP_ALL	GO:0008154~actin polymerization or depolymerization	9	3.6734693877551026	0.006581396235031023	RAC1_RAT, NEB1_HUMAN, PROF2_PONAB, SPTB2_MOUSE, GELS_CHICK, TMOD4_BOVIN, MILK2_MOUSE, SPTN1_HUMAN, DEMA_PONAB	211	122	9234	3.2284204801491727	0.9999999998336186	0.5163270883276105	11.360901841260185
GOTERM_BP_ALL	GO:0050878~regulation of body fluid levels	12	4.8979591836734695	0.006598398734949479	FA46A_HUMAN, AKAP1_HUMAN, ITA2B_HUMAN, F13A_MOUSE, TPOR_HUMAN, GP1BB_MOUSE, UMPS_HUMAN, LYN_RAT, HYAL2_HUMAN, S29A1_RAT, PLCG2_HUMAN, DEMA_PONAB	211	203	9234	2.5869773305628834	0.9999999998430512	0.5061245533267589	11.388604889353449
GOTERM_BP_ALL	GO:0065008~regulation of biological quality	57	23.26530612244898	0.006780797699996808	HYAL2_HUMAN, ERFE_MOUSE, VAPA_PONAB, RHBG_DANRE, GELS_CHICK, APOA4_MOUSE, NPTX1_RAT, ETS1_RAT, IST1_BOVIN, ITA2B_HUMAN, ABCA1_HUMAN, ANGL3_MOUSE, E41L2_MOUSE, LYN_RAT, RDH12_MOUSE, FA46A_HUMAN, F13A_MOUSE, TPOR_HUMAN, GP1BB_MOUSE, RAC1_RAT, ADB4C_MELGA, KLOT_HUMAN, TFDP1_HUMAN, TAL1_TAKRU, UMPS_HUMAN, NEB1_HUMAN, SPTB2_MOUSE, CRY2_MOUSE, SPTN1_HUMAN, IREB2_PIG, AKAP1_HUMAN, RHAG_HUMAN, TCPH_CHICK…	211	1804	9234	1.3827565914607876	0.9999999999160896	0.504936289074991	11.685282528053065
GOTERM_BP_ALL	GO:0042542~response to hydrogen peroxide	7	2.857142857142857	0.007045449589855139	HSP7C_RAT, FOXO3_HUMAN, KLF4_MOUSE, KDM6B_HUMAN, KLF2_HUMAN, ETS1_RAT, BNIP3_MOUSE	211	75	9234	4.084549763033176	0.9999999999661816	0.507922040955167	12.114078088267565
GOTERM_BP_ALL	GO:0044699~single-organism process	175	71.42857142857143	0.007169807674489145	H90A1_DANRE, VAPA_PONAB, DNMBP_HUMAN, AR13B_HUMAN, VEZA_HUMAN, TNF10_HUMAN, RHBG_DANRE, GELS_CHICK, RT36_MOUSE, NPTX1_RAT, ETS1_RAT, SRPK1_HUMAN, ITA2B_HUMAN, E41L2_MOUSE, FCHO1_DANRE, BIN2_RAT, CHUR_DANRE, RBM38_XENLA, NLRC3_HUMAN, F13A_MOUSE, S52A1_HUMAN, ZNT1_MACFA, GP1BB_MOUSE, RAC1_RAT, GUAA_HUMAN, KLF9_RAT, ADB4C_MELGA, 41_HUMAN, ENOX2_HUMAN, MTBP_XENLA, UMPS_HUMAN, AN32B_BOVIN, BIEA_MOUSE,…	211	6987	9234	1.096111464961672	0.9999999999779369	0.503940979897012	12.314885820494869
GOTERM_BP_ALL	GO:0051494~negative regulation of cytoskeleton organization	7	2.857142857142857	0.007508080620430444	NEB1_HUMAN, PROF2_PONAB, SPTB2_MOUSE, GELS_CHICK, TMOD4_BOVIN, SPTN1_HUMAN, DEMA_PONAB	211	76	9234	4.030805687203792	0.9999999999930976	0.5102524997519189	12.858921373367927
GOTERM_BP_ALL	GO:0030041~actin filament polymerization	8	3.2653061224489797	0.007645956358762666	RAC1_RAT, PROF2_PONAB, SPTB2_MOUSE, GELS_CHICK, TMOD4_BOVIN, MILK2_MOUSE, SPTN1_HUMAN, DEMA_PONAB	211	100	9234	3.5010426540284363	0.9999999999957021	0.5070638422160403	13.079746763464705
GOTERM_BP_ALL	GO:0030834~regulation of actin filament depolymerization	5	2.0408163265306123	0.00783676455940813	SPTB2_MOUSE, GELS_CHICK, TMOD4_BOVIN, SPTN1_HUMAN, DEMA_PONAB	211	35	9234	6.251861882193635	0.9999999999977691	0.5063934685835932	13.38447775220314
GOTERM_BP_ALL	GO:0048878~chemical homeostasis	22	8.979591836734693	0.008239224301744712	ERFE_MOUSE, KELL_HUMAN, HYAL2_HUMAN, RHAG_HUMAN, S29A1_RAT, RHBG_DANRE, PICAL_RAT, KLOT_HUMAN, APOA4_MOUSE, NPTX1_RAT, PLCG2_HUMAN, SPPL3_MOUSE, FCRL5_MOUSE, ABCA1_HUMAN, LYN_RAT, FOXO3_HUMAN, ANGL3_MOUSE, MFRN1_DANRE, ANK1_MOUSE, CRY2_MOUSE, IREB2_PIG, IVD_CAEEL	211	525	9234	1.8338794854434666	0.9999999999994408	0.514894147291312	14.023919497434145
GOTERM_BP_ALL	GO:0043624~cellular protein complex disassembly	7	2.857142857142857	0.009027418576465548	HSP7C_RAT, SPTB2_MOUSE, RF1M_HUMAN, GELS_CHICK, TMOD4_BOVIN, SPTN1_HUMAN, DEMA_PONAB	211	79	9234	3.8777371168036474	0.9999999999999628	0.5384118223641255	15.263324435886084
GOTERM_BP_ALL	GO:0034622~cellular macromolecular complex assembly	23	9.387755102040817	0.009506293916215805	CRNL1_RAT, RAC1_RAT, H90A1_DANRE, ELP2_DANRE, SNUT1_HUMAN, PICAL_RAT, DYH5_HUMAN, NP1L4_MOUSE, GELS_CHICK, NUCL_XENLA, TMOD4_BOVIN, NU153_HUMAN, FCHO1_DANRE, SET_HUMAN, AN32B_BOVIN, NEB1_HUMAN, PROF2_PONAB, SPTB2_MOUSE, DAAF5_MOUSE, SNX9_HUMAN, SPTN1_HUMAN, MILK2_MOUSE, DEMA_PONAB	211	566	9234	1.7783564717900626	0.9999999999999929	0.5481601439025655	16.008069418278748
GOTERM_BP_ALL	GO:0032501~multicellular organismal process	92	37.55102040816327	0.009575473026337352	H90A1_DANRE, ATX1L_HUMAN, HYAL2_HUMAN, VAPA_PONAB, TNF10_HUMAN, AR13B_HUMAN, SNUT1_HUMAN, MACOI_RAT, APOA4_MOUSE, ASH1L_MOUSE, NPTX1_RAT, ETS1_RAT, IST1_BOVIN, SRPK1_HUMAN, ITA2B_HUMAN, ID3A_XENLA, CDN1C_HUMAN, ABCA1_HUMAN, LYN_RAT, FCHO1_DANRE, ANGL3_MOUSE, ROAA_MOUSE, CHUR_DANRE, RBM38_XENLA, RDH12_MOUSE, NLRC3_HUMAN, FA46A_HUMAN, F13A_MOUSE, TPOR_HUMAN, GP1BB_MOUSE, RAC1_RAT, ADB4C_MELGA, KLF9…	211	3266	9234	1.2327614978973367	0.9999999999999943	0.5421361053324822	16.115143634759754
GOTERM_BP_ALL	GO:0006810~transport	75	30.612244897959183	0.009779056974988681	MRP1_CHICK, ERFE_MOUSE, HYAL2_HUMAN, VAPA_PONAB, RHBG_DANRE, SNX6_PONAB, TXTP_BOVIN, APOA4_MOUSE, GHR_COLLI, GELS_CHICK, NPTX1_RAT, IST1_BOVIN, NU153_HUMAN, ITA2B_HUMAN, SNX17_DANRE, ABCA1_HUMAN, LYN_RAT, FCHO1_DANRE, BIN2_RAT, CAHZ_DANRE, S52A1_HUMAN, ZNT1_MACFA, RAC1_RAT, S43A3_HUMAN, TFDP1_HUMAN, LBP_BOVIN, UMPS_HUMAN, RANB3_MACFA, AN32B_BOVIN, NEB1_HUMAN, SPTB2_MOUSE, CRY2_MOUSE, MILK2_MOUSE,…	211	2561	9234	1.2816194799498863	0.9999999999999972	0.5412815712652576	16.429499247662115
