## Additional File S1 for "Sex-specific co-expression networks and sex-biased gene expression in the salmonid Brook Charr *Salvelinus fontinalis*": fem_go_bpall_tan.txt

Category	Term	Count	%	PValue	Genes	List Total	Pop Hits	Pop Total	Fold Enrichment	Bonferroni	Benjamini	FDR
GOTERM_BP_ALL	GO:0048821~erythrocyte development	6	7.894736842105263	3.0247483287828517E-7	RHAG_HUMAN, TAL1_DANRE, MFRN1_DANRE, ANK1_MOUSE, KLF2_HUMAN, DEMA_PONAB	60	24	9496	39.56666666666667	5.307025394946097E-4	5.307025394946097E-4	5.121128891616422E-4
GOTERM_BP_ALL	GO:0061515~myeloid cell development	6	7.894736842105263	1.2052053485881859E-5	RHAG_HUMAN, TAL1_DANRE, MFRN1_DANRE, ANK1_MOUSE, KLF2_HUMAN, DEMA_PONAB	60	49	9496	19.379591836734694	0.02092935758475256	0.010520014141141232	0.020403133271784668
GOTERM_BP_ALL	GO:0065008~regulation of biological quality	26	34.21052631578947	5.214257023144783E-5	TPBG_MOUSE, RHAG_HUMAN, ERFE_MOUSE, WNK4_MOUSE, RHBG_DANRE, NPTX1_RAT, ITA2B_HUMAN, E41L2_MOUSE, PCKGC_RAT, KLF2_HUMAN, F13A_MOUSE, GP1BB_MOUSE, KELL_HUMAN, KCIP1_MOUSE, ADB4C_MELGA, TAL1_DANRE, S29A1_RAT, TMOD4_BOVIN, FCRL5_MOUSE, DAF_HUMAN, SPTB2_MOUSE, ANK1_MOUSE, MFRN1_DANRE, APOB_HUMAN, BNIP3_MOUSE, DEMA_PONAB	60	1865	9496	2.2063985701519213	0.0874501789709502	0.03004364066779508	0.08824489146782577
GOTERM_BP_ALL	GO:0042592~homeostatic process	17	22.36842105263158	9.403910048427234E-5	ERFE_MOUSE, KELL_HUMAN, RHAG_HUMAN, ADB4C_MELGA, TAL1_DANRE, WNK4_MOUSE, S29A1_RAT, RHBG_DANRE, NPTX1_RAT, FCRL5_MOUSE, DAF_HUMAN, ANK1_MOUSE, MFRN1_DANRE, APOB_HUMAN, PCKGC_RAT, KLF2_HUMAN, DEMA_PONAB	60	911	9496	2.953384559092572	0.1521456219024877	0.04042192416537038	0.1590965243212894
GOTERM_BP_ALL	GO:0048878~chemical homeostasis	13	17.105263157894736	1.0404679508015083E-4	KELL_HUMAN, ERFE_MOUSE, RHAG_HUMAN, WNK4_MOUSE, S29A1_RAT, RHBG_DANRE, NPTX1_RAT, FCRL5_MOUSE, DAF_HUMAN, ANK1_MOUSE, MFRN1_DANRE, APOB_HUMAN, PCKGC_RAT	60	544	9496	3.782107843137255	0.1669083556231169	0.03586343081001231	0.17601363821488913
GOTERM_BP_ALL	GO:0030218~erythrocyte differentiation	6	7.894736842105263	1.9506089884333222E-4	RHAG_HUMAN, TAL1_DANRE, MFRN1_DANRE, ANK1_MOUSE, KLF2_HUMAN, DEMA_PONAB	60	87	9496	10.914942528735633	0.2899112165091826	0.05546343413186039	0.32974109788774797
GOTERM_BP_ALL	GO:0034101~erythrocyte homeostasis	6	7.894736842105263	2.666815058598907E-4	RHAG_HUMAN, TAL1_DANRE, MFRN1_DANRE, ANK1_MOUSE, KLF2_HUMAN, DEMA_PONAB	60	93	9496	10.210752688172043	0.37380187279641874	0.06468300972500918	0.4505553093319459
GOTERM_BP_ALL	GO:0002262~myeloid cell homeostasis	6	7.894736842105263	5.795313499331748E-4	RHAG_HUMAN, TAL1_DANRE, MFRN1_DANRE, ANK1_MOUSE, KLF2_HUMAN, DEMA_PONAB	60	110	9496	8.632727272727273	0.6384562955570994	0.1194173984935506	0.9766766564562546
GOTERM_BP_ALL	GO:0043244~regulation of protein complex disassembly	5	6.578947368421052	8.600650659933016E-4	RF1M_HUMAN, SPTB2_MOUSE, TMOD4_BOVIN, BNIP3_MOUSE, DEMA_PONAB	60	69	9496	11.468599033816425	0.7791040848201871	0.1544642688520521	1.4462258292724295
GOTERM_BP_ALL	GO:0002376~immune system process	18	23.684210526315788	0.0010747561509280783	H90A1_DANRE, RHAG_HUMAN, TAL1_DANRE, TNF10_HUMAN, TNIK_MOUSE, FCRL5_MOUSE, ITA2B_HUMAN, GATA2_XENLA, KLF4_MOUSE, RSAD2_ONCMY, DAF_HUMAN, MFRN1_DANRE, ANK1_MOUSE, APOB_HUMAN, KLF2_HUMAN, BNIP3_MOUSE, NLRC3_HUMAN, DEMA_PONAB	60	1242	9496	2.2937198067632854	0.84850632023897	0.17198262230700778	1.804153515706719
GOTERM_BP_ALL	GO:0051179~localization	33	43.42105263157895	0.0017089562944845374	RHAG_HUMAN, ERFE_MOUSE, H90A1_DANRE, MRP1_CHICK, WNK4_MOUSE, RHBG_DANRE, B3AT_ONCMY, S6A13_RAT, NPTX1_RAT, ITA2B_HUMAN, FCHO1_DANRE, SCRB2_HUMAN, CAHZ_DANRE, TPA_BOVIN, ABCG4_HUMAN, HASP_MOUSE, KELL_HUMAN, KCIP1_MOUSE, S29A1_RAT, DYH5_HUMAN, TNIK_MOUSE, FCRL5_MOUSE, RTP3_HUMAN, KLF4_MOUSE, DAF_HUMAN, SPTB2_MOUSE, MFRN1_DANRE, ANK1_MOUSE, APOB_HUMAN, SNX9_HUMAN, BNIP3_MOUSE, DEMA_PONAB, S20AA_DANRE	60	3309	9496	1.578362042913267	0.9503016719272068	0.2388230714611368	2.8543464525740303
GOTERM_BP_ALL	GO:0098771~inorganic ion homeostasis	8	10.526315789473683	0.002353093447562114	FCRL5_MOUSE, RHAG_HUMAN, ERFE_MOUSE, KELL_HUMAN, DAF_HUMAN, WNK4_MOUSE, MFRN1_DANRE, ANK1_MOUSE	60	298	9496	4.248769574944072	0.983990058345956	0.291457651577712	3.9101701184692805
GOTERM_BP_ALL	GO:0044765~single-organism transport	21	27.631578947368425	0.002609935879398617	ABCG4_HUMAN, ERFE_MOUSE, KELL_HUMAN, MRP1_CHICK, RHAG_HUMAN, KCIP1_MOUSE, WNK4_MOUSE, S29A1_RAT, RHBG_DANRE, B3AT_ONCMY, S6A13_RAT, FCRL5_MOUSE, ITA2B_HUMAN, RTP3_HUMAN, CAHZ_DANRE, SPTB2_MOUSE, MFRN1_DANRE, ANK1_MOUSE, APOB_HUMAN, S20AA_DANRE, DEMA_PONAB	60	1717	9496	1.935701805474665	0.9898107823717374	0.29728364002857677	4.328149130191039
GOTERM_BP_ALL	GO:0006811~ion transport	12	15.789473684210526	0.0026684309965751152	FCRL5_MOUSE, RHAG_HUMAN, ERFE_MOUSE, KELL_HUMAN, KCIP1_MOUSE, WNK4_MOUSE, RHBG_DANRE, MFRN1_DANRE, ANK1_MOUSE, B3AT_ONCMY, S6A13_RAT, S20AA_DANRE	60	677	9496	2.8053175775480064	0.9908073938412324	0.28462899693736854	4.423103157571672
GOTERM_BP_ALL	GO:1902578~single-organism localization	22	28.947368421052634	0.0028090507696473307	ABCG4_HUMAN, ERFE_MOUSE, KELL_HUMAN, MRP1_CHICK, RHAG_HUMAN, KCIP1_MOUSE, WNK4_MOUSE, S29A1_RAT, RHBG_DANRE, B3AT_ONCMY, S6A13_RAT, TNIK_MOUSE, FCRL5_MOUSE, ITA2B_HUMAN, RTP3_HUMAN, CAHZ_DANRE, SPTB2_MOUSE, MFRN1_DANRE, ANK1_MOUSE, APOB_HUMAN, S20AA_DANRE, DEMA_PONAB	60	1856	9496	1.8760057471264366	0.9928226227080749	0.2804443542369527	4.651005913369321
GOTERM_BP_ALL	GO:0055085~transmembrane transport	11	14.473684210526317	0.0032982452114708265	FCRL5_MOUSE, ABCG4_HUMAN, RHAG_HUMAN, MRP1_CHICK, KELL_HUMAN, KCIP1_MOUSE, WNK4_MOUSE, S29A1_RAT, RHBG_DANRE, MFRN1_DANRE, S6A13_RAT	60	594	9496	2.9308641975308642	0.9969663452635227	0.3039781323933799	5.439867094383876
GOTERM_BP_ALL	GO:0050801~ion homeostasis	8	10.526315789473683	0.0033243701769385863	FCRL5_MOUSE, RHAG_HUMAN, ERFE_MOUSE, KELL_HUMAN, DAF_HUMAN, WNK4_MOUSE, MFRN1_DANRE, ANK1_MOUSE	60	317	9496	3.9941114616193483	0.997102737179331	0.2909037801276022	5.481822257323321
GOTERM_BP_ALL	GO:0055065~metal ion homeostasis	7	9.210526315789473	0.0038283492837460505	FCRL5_MOUSE, RHAG_HUMAN, ERFE_MOUSE, KELL_HUMAN, DAF_HUMAN, MFRN1_DANRE, ANK1_MOUSE	60	243	9496	4.559122085048011	0.9988074325536779	0.3120095875633969	6.287763120015333
GOTERM_BP_ALL	GO:0031032~actomyosin structure organization	5	6.578947368421052	0.004168611311308478	E41L2_MOUSE, H90A1_DANRE, 41_HUMAN, 41_BOVIN, TMOD4_BOVIN	60	106	9496	7.465408805031446	0.9993452152221758	0.320129431920987	6.828233525883665
GOTERM_BP_ALL	GO:0048872~homeostasis of number of cells	6	7.894736842105263	0.0041818237445216105	RHAG_HUMAN, TAL1_DANRE, MFRN1_DANRE, ANK1_MOUSE, KLF2_HUMAN, DEMA_PONAB	60	172	9496	5.52093023255814	0.999360285772075	0.3076920791507931	6.849160813060628
GOTERM_BP_ALL	GO:0010035~response to inorganic substance	7	9.210526315789473	0.004484457033056886	KLF4_MOUSE, H90A1_DANRE, APOB_HUMAN, NPTX1_RAT, KLF2_HUMAN, BNIP3_MOUSE, DEMA_PONAB	60	251	9496	4.413811420982736	0.9996247514175818	0.3131334987122446	7.327295157790836
GOTERM_BP_ALL	GO:0055082~cellular chemical homeostasis	8	10.526315789473683	0.004652288930594916	FCRL5_MOUSE, RHAG_HUMAN, ERFE_MOUSE, KELL_HUMAN, DAF_HUMAN, WNK4_MOUSE, S29A1_RAT, NPTX1_RAT	60	337	9496	3.757072205736894	0.9997208660022431	0.31064007381251557	7.5914585925681894
GOTERM_BP_ALL	GO:0006810~transport	27	35.526315789473685	0.005111343603241392	ERFE_MOUSE, MRP1_CHICK, RHAG_HUMAN, WNK4_MOUSE, RHBG_DANRE, B3AT_ONCMY, S6A13_RAT, NPTX1_RAT, ITA2B_HUMAN, FCHO1_DANRE, SCRB2_HUMAN, CAHZ_DANRE, ABCG4_HUMAN, KELL_HUMAN, KCIP1_MOUSE, S29A1_RAT, FCRL5_MOUSE, RTP3_HUMAN, DAF_HUMAN, SPTB2_MOUSE, MFRN1_DANRE, ANK1_MOUSE, APOB_HUMAN, SNX9_HUMAN, BNIP3_MOUSE, S20AA_DANRE, DEMA_PONAB	60	2634	9496	1.6223234624145786	0.9998757744711166	0.3236319558511752	8.310385107527807
GOTERM_BP_ALL	GO:0043241~protein complex disassembly	5	6.578947368421052	0.006277842875908153	RF1M_HUMAN, SPTB2_MOUSE, TMOD4_BOVIN, BNIP3_MOUSE, DEMA_PONAB	60	119	9496	6.6498599439775905	0.9999841500323277	0.36904093749617506	10.11363679360624
GOTERM_BP_ALL	GO:0051234~establishment of localization	27	35.526315789473685	0.007508331870056133	ERFE_MOUSE, MRP1_CHICK, RHAG_HUMAN, WNK4_MOUSE, RHBG_DANRE, B3AT_ONCMY, S6A13_RAT, NPTX1_RAT, ITA2B_HUMAN, FCHO1_DANRE, SCRB2_HUMAN, CAHZ_DANRE, ABCG4_HUMAN, KELL_HUMAN, KCIP1_MOUSE, S29A1_RAT, FCRL5_MOUSE, RTP3_HUMAN, DAF_HUMAN, SPTB2_MOUSE, MFRN1_DANRE, ANK1_MOUSE, APOB_HUMAN, SNX9_HUMAN, BNIP3_MOUSE, S20AA_DANRE, DEMA_PONAB	60	2706	9496	1.5791574279379157	0.9999981984092967	0.410849507203522	11.979611702953763
GOTERM_BP_ALL	GO:0055080~cation homeostasis	7	9.210526315789473	0.008506525006548827	FCRL5_MOUSE, RHAG_HUMAN, ERFE_MOUSE, KELL_HUMAN, DAF_HUMAN, MFRN1_DANRE, ANK1_MOUSE	60	287	9496	3.8601626016260164	0.9999996918904822	0.43822089571352085	13.466480948208758
GOTERM_BP_ALL	GO:0032984~macromolecular complex disassembly	5	6.578947368421052	0.008767933988114969	RF1M_HUMAN, SPTB2_MOUSE, TMOD4_BOVIN, BNIP3_MOUSE, DEMA_PONAB	60	131	9496	6.040712468193385	0.9999998060334964	0.4358465003475316	13.851942174367116
