## Additional File S1 for "Sex-specific co-expression networks and sex-biased gene expression in the salmonid Brook Charr *Salvelinus fontinalis*": fem_go_bpall_thistle2.txt

Category	Term	Count	%	PValue	Genes	List Total	Pop Hits	Pop Total	Fold Enrichment	Bonferroni	Benjamini	FDR
GOTERM_BP_ALL	GO:0009888~tissue development	69	14.465408805031446	7.605488062823606E-5	C166A_DANRE, HEPS_HUMAN, ELF3_HUMAN, NET4_MOUSE, ROR2_MOUSE, DGAT2_HUMAN, SPIT1_HUMAN, SMAD3_CHICK, TULP3_MOUSE, MYLK_CHICK, AKT1_HUMAN, TSP4B_DANRE, NCOR1_RAT, SPD2B_MOUSE, VASN_MOUSE, S7A6O_DANRE, ARRD3_RAT, JAG2_HUMAN, RAC1_RAT, LAMB1_HUMAN, CADN_DROME, T4S4_RAT, ST14_MOUSE, NCOA3_HUMAN, ERCC2_MOUSE, BIRC6_HUMAN, APEX1_DANRE, DESI2_DANRE, SPIT1_MOUSE, FBX22_PONAB, MSTN1_XENLA, RTN4_RAT, KS6B1_…	429	928	9234	1.60041897757415	0.2946810575459682	0.2946810575459682	0.1433357610744923
GOTERM_BP_ALL	GO:0048513~animal organ development	106	22.22222222222222	1.3868239189216347E-4	CADM1_HUMAN, ROR2_MOUSE, SPIT1_HUMAN, GRP1_RAT, RCOR1_MOUSE, PYGO1_HUMAN, SMAD3_CHICK, TULP3_MOUSE, CLD4_MOUSE, CD9_RAT, NCOR1_RAT, SPD2B_MOUSE, S7A6O_DANRE, FGRL1_CHICK, RAC1_RAT, LAMB1_HUMAN, RORB_HUMAN, NCOA3_HUMAN, APEX1_DANRE, PAXB1_HUMAN, SPIT1_MOUSE, FBX22_PONAB, AN32B_BOVIN, PBX3_MOUSE, RTN4_RAT, KS6B1_RAT, AFAD_HUMAN, B4GT1_HUMAN, NOTC3_RAT, TF2L1_HUMAN, AMPD2_RAT, VP33A_HUMAN, LDB2_HUMA…	429	1627	9234	1.4023321484907225	0.4709097846001451	0.27261412207834634	0.26121973088120143
GOTERM_BP_ALL	GO:0044707~single-multicellular organism process	178	37.316561844863735	2.036432261426295E-4	PDE9A_HUMAN, CADM1_HUMAN, ABCG5_HUMAN, PHC3_HUMAN, ROR2_MOUSE, SPP24_ONCMY, SPIT1_HUMAN, GRP1_RAT, RCOR1_MOUSE, SMAD3_CHICK, PYGO1_HUMAN, GIT2_HUMAN, TULP3_MOUSE, CD9_RAT, CLD4_MOUSE, KS6A3_HUMAN, VWA1_BOVIN, NCOR1_RAT, SPD2B_MOUSE, S7A6O_DANRE, RPC10_HUMAN, FGRL1_CHICK, RAC1_RAT, LAMB1_HUMAN, S12A6_HUMAN, KCNJ2_RAT, DSC3_BOVIN, HYES_HUMAN, RORB_HUMAN, NCOA3_HUMAN, APEX1_DANRE, AF1L2_MOUSE, DESI2…	429	3071	9234	1.2475925247009585	0.6073425186504553	0.2677299155809121	0.3833564722848015
GOTERM_BP_ALL	GO:0002064~epithelial cell development	17	3.563941299790356	2.449786020170188E-4	ZO1_HUMAN, TF2L1_HUMAN, CLD3_HUMAN, RAC1_RAT, AMPD2_RAT, MYO1E_MOUSE, ST14_MOUSE, MAP7_MOUSE, PAR2_MOUSE, PTPRS_RAT, JAM1_RAT, MYO7A_HUMAN, AFAD_HUMAN, FLNB_HUMAN, B4GT1_HUMAN, HNF6_MOUSE, MYO7A_MOUSE	429	127	9234	2.8812290072132587	0.6752142481356662	0.24508293599533226	0.46099982980852827
GOTERM_BP_ALL	GO:0098609~cell-cell adhesion	44	9.224318658280922	2.8710018663163255E-4	CADM1_HUMAN, PKP3_BOVIN, MYO1B_HUMAN, GRP1_RAT, LAP2B_MOUSE, CLC4E_MOUSE, CAPG_RAT, SMAD3_CHICK, CLD4_MOUSE, CD226_HUMAN, ZP4_PIG, AKT1_HUMAN, PCDGM_HUMAN, STK11_CHICK, NCOR1_RAT, VASN_MOUSE, ZO1_HUMAN, MLRM_CHICK, FGRL1_CHICK, JAG2_HUMAN, CLD3_HUMAN, LAMB1_HUMAN, UBAP2_MOUSE, DSC3_BOVIN, MUC24_RAT, CADN_DROME, PAR2_MOUSE, CD2_RAT, PAWR_RAT, FIBB_HUMAN, PRLD1_CHICK, IDHC_RAT, STX11_MOUSE, JAM1_RA…	429	537	9234	1.7636441770519984	0.7323242881904122	0.2317159921775126	0.5400610269919226
GOTERM_BP_ALL	GO:0030855~epithelial cell differentiation	27	5.660377358490567	2.967046706509244E-4	ELF3_HUMAN, TF2L1_HUMAN, AMPD2_RAT, YAP1_HUMAN, PTPRS_RAT, SMAD3_CHICK, UPK2_PIG, AKT1_HUMAN, SRSF6_RAT, MYO7A_HUMAN, HNF6_MOUSE, MYO7A_MOUSE, ZO1_HUMAN, CLD3_HUMAN, JAG2_HUMAN, RAC1_RAT, MYO1E_MOUSE, ST14_MOUSE, PAR2_MOUSE, MAP7_MOUSE, NCOA3_HUMAN, ERCC2_MOUSE, ACADV_RAT, JAM1_RAT, AFAD_HUMAN, FLNB_HUMAN, B4GT1_HUMAN	429	269	9234	2.160449216211298	0.7438716301643635	0.20308938044553704	0.5580800840832678
GOTERM_BP_ALL	GO:0032501~multicellular organismal process	186	38.9937106918239	3.527101691464661E-4	PDE9A_HUMAN, CADM1_HUMAN, ABCG5_HUMAN, PHC3_HUMAN, ROR2_MOUSE, SPP24_ONCMY, SPIT1_HUMAN, GRP1_RAT, RCOR1_MOUSE, SMAD3_CHICK, PYGO1_HUMAN, GIT2_HUMAN, TULP3_MOUSE, CD9_RAT, CLD4_MOUSE, KS6A3_HUMAN, VWA1_BOVIN, NCOR1_RAT, SPD2B_MOUSE, S7A6O_DANRE, RPC10_HUMAN, FGRL1_CHICK, RAC1_RAT, LAMB1_HUMAN, S12A6_HUMAN, LIMK2_CHICK, KCNJ2_RAT, DSC3_BOVIN, HYES_HUMAN, RORB_HUMAN, NCOA3_HUMAN, APEX1_DANRE, AF1L2…	429	3266	9234	1.2258274487300818	0.801947919842994	0.20651281817124745	0.6630909375947014
GOTERM_BP_ALL	GO:0032787~monocarboxylic acid metabolic process	32	6.708595387840671	3.8506294069511326E-4	HAOX1_HUMAN, DGAT2_HUMAN, MAON_MOUSE, LKHA4_HUMAN, ODPA_MOUSE, PECR_MOUSE, GGT1_MOUSE, ECI1_RAT, ACADM_BOVIN, LIAS_DANRE, SASB_ANAPL, AKT1_HUMAN, ODPA_BOVIN, IDHP_PIG, ELOV7_HUMAN, TECR_BOVIN, BAAT_MOUSE, NCOR1_RAT, ECHA_MOUSE, S27A2_HUMAN, PGK_CHICK, HYES_HUMAN, CP39A_HUMAN, IDHC_RAT, ACADV_RAT, ETFD_BOVIN, ACSF4_DANRE, ACADL_RAT, DH12B_DANRE, PEX5_HUMAN, ACOX3_HUMAN, ACOT3_MOUSE	429	350	9234	1.967952047952048	0.8292883277491924	0.19826119931789765	0.7237048368297305
GOTERM_BP_ALL	GO:0007155~cell adhesion	61	12.78825995807128	4.046376446336904E-4	C166A_DANRE, CADM1_HUMAN, GRP1_RAT, CAPG_RAT, SMAD3_CHICK, CLD4_MOUSE, CD9_RAT, CD226_HUMAN, AKT1_HUMAN, STK11_CHICK, TSP4B_DANRE, NCOR1_RAT, VASN_MOUSE, FGRL1_CHICK, JAG2_HUMAN, RAC1_RAT, LAMB1_HUMAN, UBAP2_MOUSE, DSC3_BOVIN, MUC24_RAT, CADN_DROME, CD2_RAT, STX11_MOUSE, CD63_HUMAN, PKP3_HUMAN, CCL20_MOUSE, RTN4_RAT, AFAD_HUMAN, B4GT1_HUMAN, NOTC3_RAT, PKP3_BOVIN, TRFM_HUMAN, SVEP1_RAT, MYO1B_HUM…	429	839	9234	1.564949948740175	0.8439630833195036	0.18649805513913698	0.7603616304959204
GOTERM_BP_ALL	GO:0006631~fatty acid metabolic process	24	5.031446540880504	4.086965344697151E-4	HAOX1_HUMAN, S27A2_HUMAN, DGAT2_HUMAN, LKHA4_HUMAN, HYES_HUMAN, PECR_MOUSE, GGT1_MOUSE, ECI1_RAT, ACADM_BOVIN, ACADV_RAT, SASB_ANAPL, LIAS_DANRE, ETFD_BOVIN, ACSF4_DANRE, AKT1_HUMAN, ACADL_RAT, DH12B_DANRE, PEX5_HUMAN, ELOV7_HUMAN, TECR_BOVIN, ACOX3_HUMAN, BAAT_MOUSE, ACOT3_MOUSE, ECHA_MOUSE	429	230	9234	2.246032228640924	0.8468443474965693	0.17107869320440716	0.7679609524704256
GOTERM_BP_ALL	GO:0022610~biological adhesion	61	12.78825995807128	4.0961487922452753E-4	C166A_DANRE, CADM1_HUMAN, GRP1_RAT, CAPG_RAT, SMAD3_CHICK, CLD4_MOUSE, CD9_RAT, CD226_HUMAN, AKT1_HUMAN, STK11_CHICK, TSP4B_DANRE, NCOR1_RAT, VASN_MOUSE, FGRL1_CHICK, JAG2_HUMAN, RAC1_RAT, LAMB1_HUMAN, UBAP2_MOUSE, DSC3_BOVIN, MUC24_RAT, CADN_DROME, CD2_RAT, STX11_MOUSE, CD63_HUMAN, PKP3_HUMAN, CCL20_MOUSE, RTN4_RAT, AFAD_HUMAN, B4GT1_HUMAN, NOTC3_RAT, PKP3_BOVIN, TRFM_HUMAN, SVEP1_RAT, MYO1B_HUM…	429	840	9234	1.563086913086913	0.8474888339944783	0.1571414538862046	0.7696802618052945
GOTERM_BP_ALL	GO:0019395~fatty acid oxidation	12	2.515723270440252	4.932654203664789E-4	ACADV_RAT, HAOX1_HUMAN, S27A2_HUMAN, ETFD_BOVIN, DGAT2_HUMAN, AKT1_HUMAN, ACADL_RAT, PEX5_HUMAN, ACOX3_HUMAN, ECHA_MOUSE, ECI1_RAT, ACADM_BOVIN	429	73	9234	3.538269949228853	0.8961332925916635	0.17198215407834883	0.9261711153162655
GOTERM_BP_ALL	GO:0044699~single-organism process	353	74.0041928721174	5.092000864669855E-4	ROR2_MOUSE, SPP24_ONCMY, LKHA4_HUMAN, SPIT1_HUMAN, ALAT2_DANRE, GELS_CHICK, AEDO_HUMAN, RCOR1_MOUSE, PYGO1_HUMAN, GIT2_HUMAN, TULP3_MOUSE, CD9_RAT, KC1DB_DANRE, VWA1_BOVIN, SPD2B_MOUSE, MAP7_HUMAN, S27A2_HUMAN, RPC10_HUMAN, DSC3_BOVIN, RPKL1_HUMAN, PACE1_HUMAN, RORB_HUMAN, PINK1_MOUSE, NCOA3_HUMAN, AN32E_DANRE, APEX1_DANRE, TBC30_XENTR, AF1L2_MOUSE, CD63_HUMAN, PAXB1_HUMAN, FARP1_RAT, ACSF4_DANRE…	429	6987	9234	1.087468135128075	0.9034624915362748	0.16458994348847944	0.9559546853077139
GOTERM_BP_ALL	GO:0034440~lipid oxidation	12	2.515723270440252	5.557771023990876E-4	ACADV_RAT, HAOX1_HUMAN, S27A2_HUMAN, ETFD_BOVIN, DGAT2_HUMAN, AKT1_HUMAN, ACADL_RAT, PEX5_HUMAN, ACOX3_HUMAN, ECHA_MOUSE, ECI1_RAT, ACADM_BOVIN	429	74	9234	3.4904554904554903	0.9220529914837658	0.16662049074786	1.0429634307980273
GOTERM_BP_ALL	GO:0072329~monocarboxylic acid catabolic process	12	2.515723270440252	6.247657982666272E-4	ACADV_RAT, HAOX1_HUMAN, S27A2_HUMAN, ETFD_BOVIN, AKT1_HUMAN, ACADL_RAT, PEX5_HUMAN, ACOX3_HUMAN, CP39A_HUMAN, ECHA_MOUSE, ECI1_RAT, ACADM_BOVIN	429	75	9234	3.443916083916084	0.9432200040899525	0.17406407408207847	1.1717055850767655
GOTERM_BP_ALL	GO:0006635~fatty acid beta-oxidation	10	2.0964360587002098	7.523043505978602E-4	ACADV_RAT, S27A2_HUMAN, ETFD_BOVIN, AKT1_HUMAN, ACADL_RAT, PEX5_HUMAN, ACOX3_HUMAN, ECHA_MOUSE, ECI1_RAT, ACADM_BOVIN	429	54	9234	3.9860139860139867	0.9683929949279655	0.19418293719892754	1.4092920791583752
GOTERM_BP_ALL	GO:0032502~developmental process	169	35.42976939203354	0.0010264241178908934	CADM1_HUMAN, PHC3_HUMAN, ROR2_MOUSE, FGD4_HUMAN, SPIT1_HUMAN, GELS_CHICK, GRP1_RAT, RCOR1_MOUSE, SMAD3_CHICK, PYGO1_HUMAN, TULP3_MOUSE, CD9_RAT, CLD4_MOUSE, KS6A3_HUMAN, KC1DB_DANRE, TSP4B_DANRE, NCOR1_RAT, SPD2B_MOUSE, S7A6O_DANRE, FGRL1_CHICK, RAC1_RAT, LAMB1_HUMAN, S12A6_HUMAN, DSC3_BOVIN, T4S4_RAT, RORB_HUMAN, PINK1_MOUSE, NCOA3_HUMAN, TBC30_XENTR, APEX1_DANRE, CD63_HUMAN, DESI2_DANRE, PAXB1_…	429	2977	9234	1.221913457721318	0.9910285345693689	0.24215533213742768	1.9181095954356797
GOTERM_BP_ALL	GO:0009062~fatty acid catabolic process	11	2.3060796645702304	0.0010713865773942762	ACADV_RAT, HAOX1_HUMAN, S27A2_HUMAN, ETFD_BOVIN, AKT1_HUMAN, ACADL_RAT, PEX5_HUMAN, ACOX3_HUMAN, ECHA_MOUSE, ECI1_RAT, ACADM_BOVIN	429	68	9234	3.4819004524886874	0.9927030631842739	0.23917357499835068	2.0013305584255403
GOTERM_BP_ALL	GO:0048856~anatomical structure development	164	34.38155136268344	0.0012901796423523512	CADM1_HUMAN, PHC3_HUMAN, ROR2_MOUSE, FGD4_HUMAN, SPIT1_HUMAN, GELS_CHICK, GRP1_RAT, RCOR1_MOUSE, SMAD3_CHICK, PYGO1_HUMAN, TULP3_MOUSE, CD9_RAT, CLD4_MOUSE, KS6A3_HUMAN, KC1DB_DANRE, TSP4B_DANRE, NCOR1_RAT, SPD2B_MOUSE, S7A6O_DANRE, FGRL1_CHICK, RAC1_RAT, LAMB1_HUMAN, S12A6_HUMAN, DSC3_BOVIN, T4S4_RAT, RORB_HUMAN, NCOA3_HUMAN, PINK1_MOUSE, TBC30_XENTR, APEX1_DANRE, DESI2_DANRE, PAXB1_HUMAN, FBX22…	429	2888	9234	1.222304011777696	0.9973301901347991	0.26793170835139235	2.4053408947578347
GOTERM_BP_ALL	GO:0060429~epithelium development	43	9.014675052410901	0.0015169444302338558	C166A_DANRE, ELF3_HUMAN, TF2L1_HUMAN, NET4_MOUSE, ROR2_MOUSE, AMPD2_RAT, YAP1_HUMAN, SPIT1_HUMAN, PTPRS_RAT, LDB2_HUMAN, SMAD3_CHICK, TULP3_MOUSE, UPK2_PIG, AKT1_HUMAN, SRSF6_RAT, MYO7A_HUMAN, MYO7A_MOUSE, HNF6_MOUSE, ZO1_HUMAN, S7A6O_DANRE, JAG2_HUMAN, SOX9B_XENLA, CLD3_HUMAN, RAC1_RAT, MYO1E_MOUSE, CADN_DROME, ST14_MOUSE, MAP7_MOUSE, PAR2_MOUSE, NCOA3_HUMAN, PAK1_RAT, SOSD1_MOUSE, ERCC2_MOUSE, …	429	565	9234	1.6381459248715886	0.9990585236718802	0.29418567204729584	2.822406545067868
GOTERM_BP_ALL	GO:0008544~epidermis development	14	2.9350104821802936	0.001669043596640341	ELF3_HUMAN, JAG2_HUMAN, RAC1_RAT, SRSF6_RAT, AL3A2_RAT, MYO7A_HUMAN, YAP1_HUMAN, ST14_MOUSE, NCOA3_HUMAN, FLNB_HUMAN, SOSD1_MOUSE, MYO7A_MOUSE, LDB2_HUMAN, ERCC2_MOUSE	429	110	9234	2.7394787031150667	0.9995321254846804	0.30587972068943725	3.1012009278367225
GOTERM_BP_ALL	GO:0043484~regulation of RNA splicing	13	2.7253668763102725	0.0016789444566630396	RBM25_MOUSE, PCBP4_MOUSE, HNRPL_HUMAN, PTBP2_RAT, SRSF9_RAT, RBM25_HUMAN, SRSF6_RAT, AGGF1_MOUSE, CLK4_HUMAN, RBM5_HUMAN, FL2D_DANRE, ESRP2_DANRE, CELF4_DANRE	429	97	9234	2.8847235238987814	0.9995529461841943	0.2957228022467677	3.119322701630689
GOTERM_BP_ALL	GO:0034308~primary alcohol metabolic process	6	1.257861635220126	0.001816647346985477	ALDH2_RAT, DGAT2_HUMAN, AL3A2_RAT, RDHE2_MOUSE, PECR_MOUSE, CHKA_HUMAN	429	20	9234	6.457342657342657	0.9997626546927062	0.3043226650892489	3.3710310066854765
GOTERM_BP_ALL	GO:0044767~single-organism developmental process	164	34.38155136268344	0.0021341171565453752	CADM1_HUMAN, PHC3_HUMAN, ROR2_MOUSE, FGD4_HUMAN, SPIT1_HUMAN, GELS_CHICK, GRP1_RAT, RCOR1_MOUSE, SMAD3_CHICK, PYGO1_HUMAN, TULP3_MOUSE, CD9_RAT, CLD4_MOUSE, KS6A3_HUMAN, KC1DB_DANRE, NCOR1_RAT, SPD2B_MOUSE, S7A6O_DANRE, FGRL1_CHICK, RAC1_RAT, LAMB1_HUMAN, S12A6_HUMAN, DSC3_BOVIN, T4S4_RAT, RORB_HUMAN, NCOA3_HUMAN, TBC30_XENTR, APEX1_DANRE, CD63_HUMAN, DESI2_DANRE, PAXB1_HUMAN, FBX22_PONAB, FARP1_…	429	2919	9234	1.2093230510496698	0.99994488370333	0.33541071566704206	3.948979166894573
GOTERM_BP_ALL	GO:0048731~system development	132	27.67295597484277	0.0021588275649500957	CADM1_HUMAN, ROR2_MOUSE, SPIT1_HUMAN, GRP1_RAT, RCOR1_MOUSE, SMAD3_CHICK, PYGO1_HUMAN, TULP3_MOUSE, CD9_RAT, CLD4_MOUSE, KS6A3_HUMAN, NCOR1_RAT, SPD2B_MOUSE, S7A6O_DANRE, FGRL1_CHICK, RAC1_RAT, S12A6_HUMAN, LAMB1_HUMAN, RORB_HUMAN, NCOA3_HUMAN, APEX1_DANRE, PAXB1_HUMAN, FBX22_PONAB, FARP1_RAT, SPIT1_MOUSE, PBX3_MOUSE, AN32B_BOVIN, RTN4_RAT, KS6B1_RAT, AFAD_HUMAN, NOTC3_RAT, B4GT1_HUMAN, TF2L1_HUM…	429	2269	9234	1.2521951384886598	0.9999508055562638	0.3275242280002919	3.9938264451195638
GOTERM_BP_ALL	GO:0030258~lipid modification	16	3.3542976939203357	0.002900973842701752	LCAT_CHICK, HAOX1_HUMAN, S27A2_HUMAN, DGAT2_HUMAN, HYES_HUMAN, ECI1_RAT, INPP_HUMAN, ACADM_BOVIN, P3C2B_HUMAN, ACADV_RAT, ETFD_BOVIN, AKT1_HUMAN, ACADL_RAT, PEX5_HUMAN, ACOX3_HUMAN, ECHA_MOUSE	429	145	9234	2.375114540631782	0.999998382811301	0.4012300083375465	5.331554397295768
GOTERM_BP_ALL	GO:0007275~multicellular organism development	147	30.81761006289308	0.003032275563389343	CADM1_HUMAN, PHC3_HUMAN, ROR2_MOUSE, SPIT1_HUMAN, GRP1_RAT, RCOR1_MOUSE, SMAD3_CHICK, PYGO1_HUMAN, TULP3_MOUSE, CD9_RAT, CLD4_MOUSE, KS6A3_HUMAN, NCOR1_RAT, SPD2B_MOUSE, S7A6O_DANRE, FGRL1_CHICK, RAC1_RAT, S12A6_HUMAN, LAMB1_HUMAN, DSC3_BOVIN, RORB_HUMAN, NCOA3_HUMAN, APEX1_DANRE, DESI2_DANRE, PAXB1_HUMAN, FBX22_PONAB, FARP1_RAT, SPIT1_MOUSE, PACR_HUMAN, PBX3_MOUSE, AN32B_BOVIN, RTN4_RAT, KS6B1_R…	429	2593	9234	1.2202460092934448	0.9999991164247853	0.4032577365823127	5.566382007705306
GOTERM_BP_ALL	GO:0030154~cell differentiation	110	23.060796645702304	0.0037455882294767933	CADM1_HUMAN, ROR2_MOUSE, SPIT1_HUMAN, GRP1_RAT, RCOR1_MOUSE, PYGO1_HUMAN, SMAD3_CHICK, TULP3_MOUSE, CD9_RAT, KS6A3_HUMAN, NCOR1_RAT, SPD2B_MOUSE, RAC1_RAT, LAMB1_HUMAN, RORB_HUMAN, NCOA3_HUMAN, CD63_HUMAN, SPIT1_MOUSE, FARP1_RAT, FBX22_PONAB, PACR_HUMAN, AN32B_BOVIN, PBX3_MOUSE, RTN4_RAT, KS6B1_RAT, AFAD_HUMAN, B4GT1_HUMAN, NOTC3_RAT, TF2L1_HUMAN, AMPD2_RAT, HIP1_HUMAN, VP33A_HUMAN, S3TC2_MOUSE, …	429	1862	9234	1.271585557299843	0.9999999669263235	0.4594465297495949	6.832503730138084
GOTERM_BP_ALL	GO:0044763~single-organism cellular process	314	65.82809224318659	0.004875172665730643	ROR2_MOUSE, LKHA4_HUMAN, SPIT1_HUMAN, ALAT2_DANRE, GELS_CHICK, AEDO_HUMAN, RCOR1_MOUSE, PYGO1_HUMAN, GIT2_HUMAN, TULP3_MOUSE, CD9_RAT, KC1DB_DANRE, VWA1_BOVIN, SPD2B_MOUSE, MAP7_HUMAN, S27A2_HUMAN, RPKL1_HUMAN, PACE1_HUMAN, RORB_HUMAN, PINK1_MOUSE, NCOA3_HUMAN, AN32E_DANRE, APEX1_DANRE, TBC30_XENTR, AF1L2_MOUSE, CD63_HUMAN, FARP1_RAT, PBX3_MOUSE, ACSF4_DANRE, RTN4_RAT, CLIC6_RAT, SMC3_MOUSE, C8AP…	429	6221	9234	1.0864306887454291	0.9999999998188628	0.5386088838717522	8.804671901955263
GOTERM_BP_ALL	GO:0044255~cellular lipid metabolic process	42	8.80503144654088	0.005225305276182401	LCAT_CHICK, HAOX1_HUMAN, SIAS_HUMAN, DGAT2_HUMAN, LKHA4_HUMAN, PECR_MOUSE, GGT1_MOUSE, ECI1_RAT, ACADM_BOVIN, CHKA_HUMAN, SASB_ANAPL, LIAS_DANRE, AKT1_HUMAN, PLCD_BOVIN, AL3A2_RAT, PQLC3_MOUSE, ELOV7_HUMAN, TECR_BOVIN, BAAT_MOUSE, ECHA_MOUSE, GPT3L_DANRE, S27A2_HUMAN, RAC1_RAT, CERS2_BOVIN, MAP7_MOUSE, HYES_HUMAN, INPP_HUMAN, CNEPA_DANRE, P3C2B_HUMAN, IDHC_RAT, ACADV_RAT, ETFD_BOVIN, G3ST1_HUMAN,…	429	587	9234	1.5400817240680953	0.9999999999639831	0.5513749212442647	9.407906222911155
GOTERM_BP_ALL	GO:0000038~very long-chain fatty acid metabolic process	6	1.257861635220126	0.006130250861579131	ACADV_RAT, S27A2_HUMAN, PEX5_HUMAN, ELOV7_HUMAN, TECR_BOVIN, ACOT3_MOUSE	429	26	9234	4.9671866594943515	0.9999999999994476	0.5976633812431625	10.949557892608619
GOTERM_BP_ALL	GO:0001912~positive regulation of leukocyte mediated cytotoxicity	5	1.0482180293501049	0.006692402213741392	CADM1_HUMAN, CD226_HUMAN, HA1L_MOUSE, PAR2_MOUSE, GRP1_RAT	429	17	9234	6.330728095433978	0.9999999999999588	0.6183182005892311	11.894684917330922
GOTERM_BP_ALL	GO:0048869~cellular developmental process	118	24.737945492662476	0.007441316247417303	CADM1_HUMAN, ROR2_MOUSE, FGD4_HUMAN, SPIT1_HUMAN, GELS_CHICK, GRP1_RAT, RCOR1_MOUSE, PYGO1_HUMAN, SMAD3_CHICK, TULP3_MOUSE, CD9_RAT, KS6A3_HUMAN, KC1DB_DANRE, NCOR1_RAT, SPD2B_MOUSE, RAC1_RAT, LAMB1_HUMAN, RORB_HUMAN, NCOA3_HUMAN, TBC30_XENTR, CD63_HUMAN, FBX22_PONAB, SPIT1_MOUSE, FARP1_RAT, PACR_HUMAN, AN32B_BOVIN, PBX3_MOUSE, RTN4_RAT, KS6B1_RAT, AFAD_HUMAN, B4GT1_HUMAN, NOTC3_RAT, CE295_HUMAN,…	429	2063	9234	1.231162439112027	0.9999999999999987	0.6461526262956605	13.139060121945223
GOTERM_BP_ALL	GO:0009913~epidermal cell differentiation	10	2.0964360587002098	0.008226232551909664	JAG2_HUMAN, RAC1_RAT, SRSF6_RAT, MYO7A_HUMAN, YAP1_HUMAN, ST14_MOUSE, NCOA3_HUMAN, FLNB_HUMAN, MYO7A_MOUSE, ERCC2_MOUSE	429	76	9234	2.832167832167832	1.0	0.6721287854985558	14.42538329443962
GOTERM_BP_ALL	GO:0001910~regulation of leukocyte mediated cytotoxicity	5	1.0482180293501049	0.008294810512195728	CADM1_HUMAN, CD226_HUMAN, HA1L_MOUSE, PAR2_MOUSE, GRP1_RAT	429	18	9234	5.97902097902098	1.0	0.6645699447611753	14.536908019871897
GOTERM_BP_ALL	GO:0060563~neuroepithelial cell differentiation	5	1.0482180293501049	0.008294810512195728	JAG2_HUMAN, RAC1_RAT, MYO7A_HUMAN, AFAD_HUMAN, MYO7A_MOUSE	429	18	9234	5.97902097902098	1.0	0.6645699447611753	14.536908019871897
GOTERM_BP_ALL	GO:0033539~fatty acid beta-oxidation using acyl-CoA dehydrogenase	5	1.0482180293501049	0.008294810512195728	ACADV_RAT, ETFD_BOVIN, ACADL_RAT, ACOX3_HUMAN, ACADM_BOVIN	429	18	9234	5.97902097902098	1.0	0.6645699447611753	14.536908019871897
GOTERM_BP_ALL	GO:0048015~phosphatidylinositol-mediated signaling	11	2.3060796645702304	0.008547125546399536	P3C2B_HUMAN, BCAP_HUMAN, OGT1_RABIT, AKT1_HUMAN, PAR2_MOUSE, ANGP1_HUMAN, OGT1_RAT, PKHA1_MOUSE, NCOR1_RAT, ERBB3_PONAB, CD28_BOVIN	429	90	9234	2.6307692307692307	1.0	0.6652737905946942	14.946051036359176
GOTERM_BP_ALL	GO:0030198~extracellular matrix organization	15	3.1446540880503147	0.008658914793358945	ELF3_HUMAN, HEPS_HUMAN, NET4_MOUSE, LAMB1_HUMAN, TRFM_HUMAN, MYO1E_MOUSE, SPIT1_HUMAN, FIBB_HUMAN, ERCC2_MOUSE, CAPG_RAT, SMAD3_CHICK, SPIT1_MOUSE, VWA1_BOVIN, B4GT1_HUMAN, SPD2B_MOUSE	429	148	9234	2.1815346815346817	1.0	0.6600140867171769	15.126730011220936
GOTERM_BP_ALL	GO:0043062~extracellular structure organization	15	3.1446540880503147	0.009166413188432202	ELF3_HUMAN, HEPS_HUMAN, NET4_MOUSE, LAMB1_HUMAN, TRFM_HUMAN, MYO1E_MOUSE, SPIT1_HUMAN, FIBB_HUMAN, ERCC2_MOUSE, CAPG_RAT, SMAD3_CHICK, SPIT1_MOUSE, VWA1_BOVIN, B4GT1_HUMAN, SPD2B_MOUSE	429	149	9234	2.1668935091753885	1.0	0.6712021006139232	15.942411790629862
