## Additional File S1 for "Sex-specific co-expression networks and sex-biased gene expression in the salmonid Brook Charr *Salvelinus fontinalis*": fem_go_bpall_thistle3.txt

Category	Term	Count	%	PValue	Genes	List Total	Pop Hits	Pop Total	Fold Enrichment	Bonferroni	Benjamini	FDR
GOTERM_BP_ALL	GO:0098661~inorganic anion transmembrane transport	6	4.166666666666666	5.500299756490423E-5	ANO5_HUMAN, S12A7_MOUSE, S12A5_HUMAN, G6PT1_HUMAN, S12A7_RAT, XPR1_HUMAN	131	30	9234	14.097709923664123	0.15384159566494326	0.15384159566494326	0.09913119062373577
GOTERM_BP_ALL	GO:0015698~inorganic anion transport	6	4.166666666666666	2.2690697586165648E-4	ANO5_HUMAN, S12A7_MOUSE, S12A5_HUMAN, G6PT1_HUMAN, S12A7_RAT, XPR1_HUMAN	131	40	9234	10.573282442748091	0.4980198390993982	0.2914944171704772	0.4083534728175464
GOTERM_BP_ALL	GO:0098656~anion transmembrane transport	7	4.861111111111112	3.7156536990914273E-4	IRS2_MOUSE, ANO5_HUMAN, S12A7_MOUSE, S12A5_HUMAN, G6PT1_HUMAN, S12A7_RAT, XPR1_HUMAN	131	68	9234	7.256174225415356	0.6765315593404861	0.3135472671926358	0.6678654755008062
GOTERM_BP_ALL	GO:0043009~chordate embryonic development	15	10.416666666666668	4.554676754117486E-4	ZO1_HUMAN, TISB_MOUSE, NCOA2_DANRE, TGFR1_RAT, MIB1_DANRE, ERF_MOUSE, CECR2_HUMAN, SPT6H_DANRE, SMAD3_CHICK, GAS1_MOUSE, AVR2A_CHICK, APOB_HUMAN, SP3_CHICK, B2CL1_PIG, NUP50_RAT	131	355	9234	2.97838942049242	0.7493180913978772	0.29241152903974177	0.8180904184877491
GOTERM_BP_ALL	GO:0009792~embryo development ending in birth or egg hatching	15	10.416666666666668	5.384667374091696E-4	ZO1_HUMAN, TISB_MOUSE, NCOA2_DANRE, TGFR1_RAT, MIB1_DANRE, ERF_MOUSE, CECR2_HUMAN, SPT6H_DANRE, SMAD3_CHICK, GAS1_MOUSE, AVR2A_CHICK, APOB_HUMAN, SP3_CHICK, B2CL1_PIG, NUP50_RAT	131	361	9234	2.928887103254319	0.8051965004847116	0.27902641908890713	0.9664869682873278
GOTERM_BP_ALL	GO:0030154~cell differentiation	43	29.86111111111111	7.002963990367978E-4	MINT_HUMAN, TISB_MOUSE, NCOA2_DANRE, DOCK7_HUMAN, COPA1_HUMAN, SENP1_HUMAN, SRCN1_RAT, TGFR1_RAT, ERF_MOUSE, BRD4_DANRE, CECR2_HUMAN, QKIB_DANRE, AP1G1_HUMAN, SMAD3_CHICK, ITAV_CHICK, ANGL4_BOVIN, G6PT1_HUMAN, SP3_CHICK, RAB21_HUMAN, TNPO2_MOUSE, TAPT1_DANRE, ZO1_HUMAN, JARD2_CHICK, FND3A_HUMAN, FKTN_MOUSE, MIB1_DANRE, SELN_DANRE, PTN2_HUMAN, MMSA_BOVIN, HS90A_HUMAN, KLF7_MOUSE, PSN1_DANRE, GAS1_…	131	1862	9234	1.6278236485433868	0.880870626837335	0.2985396254863184	1.2552242639980227
GOTERM_BP_ALL	GO:0009790~embryo development	20	13.88888888888889	0.0010161115435661343	ZO1_HUMAN, TISB_MOUSE, NCOA2_DANRE, VDRA_DANRE, MIB1_DANRE, TGFR1_RAT, ERF_MOUSE, CECR2_HUMAN, MAFB_DANRE, SPT6H_DANRE, SMAD3_CHICK, PSN1_DANRE, ITAV_CHICK, GAS1_MOUSE, AVR2A_CHICK, KAP0_CHICK, APOB_HUMAN, SP3_CHICK, B2CL1_PIG, NUP50_RAT	131	619	9234	2.277497564404543	0.9543841322313871	0.35665321583686627	1.8164147422194077
GOTERM_BP_ALL	GO:0048731~system development	49	34.02777777777778	0.0010729037789617086	TISB_MOUSE, PTBP2_RAT, DOCK7_HUMAN, NCOA2_DANRE, VDRA_DANRE, RN213_HUMAN, COPA1_HUMAN, SRCN1_RAT, TGFR1_RAT, ERF_MOUSE, SMAD3_CHICK, ITAV_CHICK, INSR_HUMAN, ANGL4_BOVIN, SP3_CHICK, NUP50_RAT, FND3A_HUMAN, FKTN_MOUSE, TREA_HUMAN, MAFB_DANRE, IRS2_MOUSE, PSN1_DANRE, HS90A_HUMAN, CUX2_MOUSE, KAP0_CHICK, S12A5_HUMAN, AMPE_HUMAN, B2CL1_PIG, PCY1B_HUMAN, AGO4_HUMAN, MINT_HUMAN, SENP1_HUMAN, CECR2_HUMAN…	131	2269	9234	1.5222295862925121	0.9616176671593921	0.334701688999977	1.9170120828404302
GOTERM_BP_ALL	GO:0006468~protein phosphorylation	26	18.055555555555554	0.0016276190690559867	PELI2_HUMAN, PAR1_RAT, TISB_MOUSE, DOCK7_HUMAN, SRCN1_RAT, TGFR1_RAT, BRD4_DANRE, ITAV_CHICK, INSR_HUMAN, SNX15_RAT, DAPK2_MOUSE, MK15_RAT, MK08_DANRE, FBW1B_HUMAN, FKTN_MOUSE, KC1A_XENLA, CDK19_MOUSE, PTN2_HUMAN, ILF3_RAT, HS90A_HUMAN, TNR19_HUMAN, M3K2_HUMAN, AVR2A_CHICK, KAP0_CHICK, INHBB_CHICK, DAPK1_HUMAN	131	957	9234	1.9150494149178015	0.9928960634714964	0.42286465170656506	2.894485444659478
GOTERM_BP_ALL	GO:0008406~gonad development	7	4.861111111111112	0.0018396302634621686	INSR_HUMAN, FND3A_HUMAN, AVR2A_CHICK, B2CL1_PIG, TGFR1_RAT, PCY1B_HUMAN, AGO4_HUMAN	131	92	9234	5.363259210089612	0.9962728163683551	0.428339639271511	3.2656378840526745
GOTERM_BP_ALL	GO:0046546~development of primary male sexual characteristics	6	4.166666666666666	0.0018726334001543852	INSR_HUMAN, FND3A_HUMAN, AVR2A_CHICK, B2CL1_PIG, TGFR1_RAT, AGO4_HUMAN	131	63	9234	6.713195201744821	0.9966289105308187	0.40399233707876747	3.3232933864406955
GOTERM_BP_ALL	GO:0008584~male gonad development	6	4.166666666666666	0.0018726334001543852	INSR_HUMAN, FND3A_HUMAN, AVR2A_CHICK, B2CL1_PIG, TGFR1_RAT, AGO4_HUMAN	131	63	9234	6.713195201744821	0.9966289105308187	0.40399233707876747	3.3232933864406955
GOTERM_BP_ALL	GO:0007275~multicellular organism development	53	36.80555555555556	0.002106032047711816	PTBP2_RAT, TISB_MOUSE, DOCK7_HUMAN, NCOA2_DANRE, VDRA_DANRE, COPA1_HUMAN, RN213_HUMAN, SRCN1_RAT, TGFR1_RAT, ERF_MOUSE, SMAD3_CHICK, ITAV_CHICK, INSR_HUMAN, ANGL4_BOVIN, SP3_CHICK, NUP50_RAT, FND3A_HUMAN, FKTN_MOUSE, TREA_HUMAN, MAFB_DANRE, TSH2_HUMAN, IRS2_MOUSE, HS90A_HUMAN, PSN1_DANRE, CUX2_MOUSE, KAP0_CHICK, S12A5_HUMAN, AMPE_HUMAN, B2CL1_PIG, PCY1B_HUMAN, AGO4_HUMAN, MINT_HUMAN, SENP1_HUMAN,…	131	2593	9234	1.440760944763206	0.9983430287825137	0.41348888475590706	3.7301084355026215
GOTERM_BP_ALL	GO:0045137~development of primary sexual characteristics	7	4.861111111111112	0.002536068758557568	INSR_HUMAN, FND3A_HUMAN, AVR2A_CHICK, B2CL1_PIG, TGFR1_RAT, PCY1B_HUMAN, AGO4_HUMAN	131	98	9234	5.034896401308615	0.9995524954335858	0.44745324051384217	4.475433918088378
GOTERM_BP_ALL	GO:0007154~cell communication	54	37.5	0.0027589113036505766	PELI2_HUMAN, PAR1_RAT, TISB_MOUSE, ARHG9_BOVIN, XAF1_HUMAN, DOCK7_HUMAN, NCOA2_DANRE, VDRA_DANRE, RN213_HUMAN, S12A7_RAT, TGFR1_RAT, SMAD3_CHICK, ITAV_CHICK, INSR_HUMAN, DAPK2_MOUSE, SNX15_RAT, ANGL4_BOVIN, MK15_RAT, FBW1B_HUMAN, FKTN_MOUSE, KC1A_XENLA, IRS2_MOUSE, PSN1_DANRE, HS90A_HUMAN, CUX2_MOUSE, WSB1_DANRE, GNAI1_RAT, SGPP1_HUMAN, S12A5_HUMAN, AMPE_HUMAN, DAPK1_HUMAN, SMC3_MOUSE, B2CL1_PIG,…	131	2688	9234	1.416064612868048	0.9997729619954999	0.4508116375249115	4.8595100495050225
GOTERM_BP_ALL	GO:0009653~anatomical structure morphogenesis	34	23.61111111111111	0.002933591380803046	TISB_MOUSE, DOCK7_HUMAN, VDRA_DANRE, COPA1_HUMAN, RN213_HUMAN, SRCN1_RAT, TGFR1_RAT, ERF_MOUSE, CECR2_HUMAN, SMAD3_CHICK, ITAV_CHICK, EIF3I_DANRE, INSR_HUMAN, ANGL4_BOVIN, SP3_CHICK, RAB21_HUMAN, NUP50_RAT, TAPT1_DANRE, ZO1_HUMAN, TREA_HUMAN, MIB1_DANRE, MAFB_DANRE, SPT6H_DANRE, KLF7_MOUSE, PSN1_DANRE, GAS1_MOUSE, TANC1_HUMAN, CUX2_MOUSE, AVR2A_CHICK, KAP0_CHICK, APOB_HUMAN, AMPE_HUMAN, B2CL1_PIG…	131	1455	9234	1.6471551113559455	0.9998666336607008	0.44834221832525745	5.159556352650741
GOTERM_BP_ALL	GO:0048598~embryonic morphogenesis	13	9.027777777777777	0.00327986426411787	TISB_MOUSE, VDRA_DANRE, MIB1_DANRE, TGFR1_RAT, ERF_MOUSE, CECR2_HUMAN, SMAD3_CHICK, ITAV_CHICK, GAS1_MOUSE, AVR2A_CHICK, KAP0_CHICK, SP3_CHICK, NUP50_RAT	131	344	9234	2.663811468134209	0.9999535585814096	0.46397926203633244	5.751705951372587
GOTERM_BP_ALL	GO:0044700~single organism signaling	53	36.80555555555556	0.003304249841150375	PELI2_HUMAN, PAR1_RAT, TISB_MOUSE, ARHG9_BOVIN, XAF1_HUMAN, DOCK7_HUMAN, NCOA2_DANRE, VDRA_DANRE, RN213_HUMAN, S12A7_RAT, TGFR1_RAT, SMAD3_CHICK, ITAV_CHICK, INSR_HUMAN, DAPK2_MOUSE, SNX15_RAT, ANGL4_BOVIN, MK15_RAT, FBW1B_HUMAN, FKTN_MOUSE, KC1A_XENLA, IRS2_MOUSE, PSN1_DANRE, HS90A_HUMAN, CUX2_MOUSE, WSB1_DANRE, GNAI1_RAT, SGPP1_HUMAN, S12A5_HUMAN, AMPE_HUMAN, B2CL1_PIG, DAPK1_HUMAN, SMC3_MOUSE,…	131	2644	9234	1.4129701701100577	0.9999568842614543	0.4463773212951908	5.793275010287912
GOTERM_BP_ALL	GO:0023014~signal transduction by protein phosphorylation	14	9.722222222222223	0.0033682086343245657	PELI2_HUMAN, ITAV_CHICK, PAR1_RAT, FBW1B_HUMAN, TISB_MOUSE, INSR_HUMAN, TNR19_HUMAN, M3K2_HUMAN, AVR2A_CHICK, FKTN_MOUSE, MK15_RAT, TGFR1_RAT, PTN2_HUMAN, MK08_DANRE	131	391	9234	2.5238866871009935	0.9999645190819922	0.43405074631907437	5.902220592263618
GOTERM_BP_ALL	GO:0032502~developmental process	58	40.27777777777778	0.0034646099238106586	PTBP2_RAT, TISB_MOUSE, DOCK7_HUMAN, NCOA2_DANRE, VDRA_DANRE, COPA1_HUMAN, RN213_HUMAN, SRCN1_RAT, TGFR1_RAT, ERF_MOUSE, SMAD3_CHICK, ITAV_CHICK, INSR_HUMAN, ANGL4_BOVIN, SP3_CHICK, TNPO2_MOUSE, NUP50_RAT, FND3A_HUMAN, FKTN_MOUSE, TREA_HUMAN, MAFB_DANRE, TSH2_HUMAN, IRS2_MOUSE, HS90A_HUMAN, PSN1_DANRE, CUX2_MOUSE, KAP0_CHICK, S12A5_HUMAN, AMPE_HUMAN, B2CL1_PIG, SMC3_MOUSE, PCY1B_HUMAN, AGO4_HUMAN,…	131	2977	9234	1.373307315372051	0.9999735509388824	0.4257854085518824	6.066202963595824
GOTERM_BP_ALL	GO:0060255~regulation of macromolecule metabolic process	60	41.66666666666667	0.003470521845629998	PELI2_HUMAN, PAR1_RAT, PTBP2_RAT, TISB_MOUSE, DOCK7_HUMAN, NCOA2_DANRE, VDRA_DANRE, SRCN1_RAT, TGFR1_RAT, ERF_MOUSE, SMAD3_CHICK, ITAV_CHICK, INSR_HUMAN, MK15_RAT, SP3_CHICK, UBAP2_HUMAN, ZN592_MOUSE, SC16B_HUMAN, FBW1B_HUMAN, WIZ_MOUSE, PCGF3_MOUSE, FKTN_MOUSE, MAFB_DANRE, TSH2_HUMAN, A1CF_PONAB, ILF3_RAT, IRS2_MOUSE, PSN1_DANRE, HS90A_HUMAN, CUX2_MOUSE, KAP0_CHICK, AMPE_HUMAN, DAPK1_HUMAN, PDS5…	131	3110	9234	1.359907709678211	0.9999740232039601	0.4101667115273464	6.076250585019515
GOTERM_BP_ALL	GO:0046661~male sex differentiation	6	4.166666666666666	0.0035790126953999402	INSR_HUMAN, FND3A_HUMAN, AVR2A_CHICK, B2CL1_PIG, TGFR1_RAT, AGO4_HUMAN	131	73	9234	5.793579420683885	0.999981336840575	0.40460001766594966	6.260456329600972
GOTERM_BP_ALL	GO:0044767~single-organism developmental process	57	39.58333333333333	0.003701321047834204	PTBP2_RAT, TISB_MOUSE, DOCK7_HUMAN, NCOA2_DANRE, VDRA_DANRE, COPA1_HUMAN, RN213_HUMAN, SRCN1_RAT, TGFR1_RAT, ERF_MOUSE, SMAD3_CHICK, ITAV_CHICK, INSR_HUMAN, ANGL4_BOVIN, SP3_CHICK, TNPO2_MOUSE, NUP50_RAT, FND3A_HUMAN, FKTN_MOUSE, TREA_HUMAN, MAFB_DANRE, TSH2_HUMAN, IRS2_MOUSE, HS90A_HUMAN, PSN1_DANRE, CUX2_MOUSE, KAP0_CHICK, S12A5_HUMAN, AMPE_HUMAN, B2CL1_PIG, SMC3_MOUSE, PCY1B_HUMAN, AGO4_HUMAN,…	131	2919	9234	1.3764464981994775	0.9999871448572154	0.40064336991965543	6.467713496204041
GOTERM_BP_ALL	GO:0023052~signaling	53	36.80555555555556	0.0037875433387876984	PELI2_HUMAN, PAR1_RAT, TISB_MOUSE, ARHG9_BOVIN, XAF1_HUMAN, DOCK7_HUMAN, NCOA2_DANRE, VDRA_DANRE, RN213_HUMAN, S12A7_RAT, TGFR1_RAT, SMAD3_CHICK, ITAV_CHICK, INSR_HUMAN, DAPK2_MOUSE, SNX15_RAT, ANGL4_BOVIN, MK15_RAT, FBW1B_HUMAN, FKTN_MOUSE, KC1A_XENLA, IRS2_MOUSE, PSN1_DANRE, HS90A_HUMAN, CUX2_MOUSE, WSB1_DANRE, GNAI1_RAT, SGPP1_HUMAN, S12A5_HUMAN, AMPE_HUMAN, B2CL1_PIG, DAPK1_HUMAN, SMC3_MOUSE,…	131	2660	9234	1.4044711014176663	0.9999901161445952	0.39411792566695036	6.6135609641220565
GOTERM_BP_ALL	GO:0051246~regulation of protein metabolic process	33	22.916666666666664	0.004211680904508838	PELI2_HUMAN, PAR1_RAT, TISB_MOUSE, DOCK7_HUMAN, SENP1_HUMAN, SRCN1_RAT, TGFR1_RAT, BRD4_DANRE, QKIB_DANRE, SMAD3_CHICK, ITAV_CHICK, EIF3I_DANRE, INSR_HUMAN, MK15_RAT, FBW1B_HUMAN, JARD2_CHICK, FKTN_MOUSE, MIB1_DANRE, PTN2_HUMAN, SPT6H_DANRE, TRAP1_HUMAN, ILF3_RAT, HS90A_HUMAN, PSN1_DANRE, GAS1_MOUSE, TNR19_HUMAN, M3K2_HUMAN, AVR2A_CHICK, KAP0_CHICK, INHBB_CHICK, AMPE_HUMAN, DAPK1_HUMAN, AGO4_HUMAN	131	1429	9234	1.627797157036095	0.999997288168491	0.4137908234761398	7.3278798491484
GOTERM_BP_ALL	GO:0016310~phosphorylation	29	20.13888888888889	0.004653317961908596	PELI2_HUMAN, PAR1_RAT, TISB_MOUSE, DOCK7_HUMAN, SRCN1_RAT, TGFR1_RAT, BRD4_DANRE, ITAV_CHICK, INSR_HUMAN, SNX15_RAT, DAPK2_MOUSE, MK15_RAT, MK08_DANRE, FBW1B_HUMAN, COX5B_MOUSE, FKTN_MOUSE, KC1A_XENLA, CDK19_MOUSE, PTN2_HUMAN, IRS2_MOUSE, ILF3_RAT, HS90A_HUMAN, TNR19_HUMAN, M3K2_HUMAN, PGK1_RAT, AVR2A_CHICK, KAP0_CHICK, INHBB_CHICK, DAPK1_HUMAN	131	1205	9234	1.696404928573691	0.9999992950293384	0.43255099119502194	8.066184362203932
GOTERM_BP_ALL	GO:0048856~anatomical structure development	56	38.88888888888889	0.0049133672359250365	PTBP2_RAT, TISB_MOUSE, DOCK7_HUMAN, NCOA2_DANRE, VDRA_DANRE, COPA1_HUMAN, RN213_HUMAN, SRCN1_RAT, TGFR1_RAT, ERF_MOUSE, SMAD3_CHICK, ITAV_CHICK, INSR_HUMAN, ANGL4_BOVIN, SP3_CHICK, TNPO2_MOUSE, NUP50_RAT, FND3A_HUMAN, FKTN_MOUSE, TREA_HUMAN, MAFB_DANRE, TSH2_HUMAN, IRS2_MOUSE, HS90A_HUMAN, PSN1_DANRE, CUX2_MOUSE, KAP0_CHICK, S12A5_HUMAN, AMPE_HUMAN, B2CL1_PIG, PCY1B_HUMAN, AGO4_HUMAN, MINT_HUMAN,…	131	2888	9234	1.3668139815186822	0.9999996811914896	0.43748285274409504	8.498317891627917
GOTERM_BP_ALL	GO:0009890~negative regulation of biosynthetic process	21	14.583333333333334	0.005319720050258185	MINT_HUMAN, FBW1B_HUMAN, TISB_MOUSE, JARD2_CHICK, ERF_MOUSE, PTN2_HUMAN, TSH2_HUMAN, TRAP1_HUMAN, SPT6H_DANRE, ILF3_RAT, SMAD3_CHICK, ITAV_CHICK, CUX2_MOUSE, CBX8_MOUSE, INHBB_CHICK, MK15_RAT, SP3_CHICK, PDS5A_DANRE, DAPK1_HUMAN, SMC3_MOUSE, AGO4_HUMAN	131	770	9234	1.9224149895905618	0.9999999077824592	0.45117038446952706	9.169730142109
GOTERM_BP_ALL	GO:0048869~cellular developmental process	43	29.86111111111111	0.005402573684935446	MINT_HUMAN, TISB_MOUSE, NCOA2_DANRE, DOCK7_HUMAN, COPA1_HUMAN, SENP1_HUMAN, SRCN1_RAT, TGFR1_RAT, ERF_MOUSE, BRD4_DANRE, CECR2_HUMAN, QKIB_DANRE, AP1G1_HUMAN, SMAD3_CHICK, ITAV_CHICK, ANGL4_BOVIN, G6PT1_HUMAN, SP3_CHICK, RAB21_HUMAN, TNPO2_MOUSE, TAPT1_DANRE, ZO1_HUMAN, JARD2_CHICK, FND3A_HUMAN, FKTN_MOUSE, MIB1_DANRE, SELN_DANRE, PTN2_HUMAN, MMSA_BOVIN, HS90A_HUMAN, KLF7_MOUSE, PSN1_DANRE, GAS1_…	131	2063	9234	1.4692232833678072	0.9999999283948073	0.444326805514749	9.306055925631117
GOTERM_BP_ALL	GO:0007389~pattern specification process	10	6.944444444444445	0.005868908136125947	SMAD3_CHICK, GAS1_MOUSE, AVR2A_CHICK, VDRA_DANRE, INHBB_CHICK, TGFR1_RAT, MIB1_DANRE, MAFB_DANRE, SPT6H_DANRE, MK08_DANRE	131	235	9234	2.999512749715771	0.9999999827660213	0.46013004711929284	10.069755761531528
GOTERM_BP_ALL	GO:0007548~sex differentiation	7	4.861111111111112	0.006071277673574184	INSR_HUMAN, FND3A_HUMAN, AVR2A_CHICK, B2CL1_PIG, TGFR1_RAT, PCY1B_HUMAN, AGO4_HUMAN	131	117	9234	4.217263652378156	0.9999999907131871	0.46016352746357747	10.399275890537274
GOTERM_BP_ALL	GO:0009799~specification of symmetry	6	4.166666666666666	0.0061895470897748535	SMAD3_CHICK, AVR2A_CHICK, VDRA_DANRE, INHBB_CHICK, MIB1_DANRE, MK08_DANRE	131	83	9234	5.09555780373402	0.9999999935298735	0.45570305588062654	10.591326677043222
GOTERM_BP_ALL	GO:0009855~determination of bilateral symmetry	6	4.166666666666666	0.0061895470897748535	SMAD3_CHICK, AVR2A_CHICK, VDRA_DANRE, INHBB_CHICK, MIB1_DANRE, MK08_DANRE	131	83	9234	5.09555780373402	0.9999999935298735	0.45570305588062654	10.591326677043222
GOTERM_BP_ALL	GO:0000165~MAPK cascade	13	9.027777777777777	0.006231971037602836	PELI2_HUMAN, ITAV_CHICK, PAR1_RAT, FBW1B_HUMAN, TISB_MOUSE, INSR_HUMAN, TNR19_HUMAN, M3K2_HUMAN, FKTN_MOUSE, MK15_RAT, TGFR1_RAT, PTN2_HUMAN, MK08_DANRE	131	373	9234	2.4567054826760533	0.999999994316604	0.44750099864080295	10.66012164511947
GOTERM_BP_ALL	GO:0003002~regionalization	8	5.555555555555555	0.0064118443411473785	SMAD3_CHICK, GAS1_MOUSE, AVR2A_CHICK, TGFR1_RAT, MIB1_DANRE, MAFB_DANRE, SPT6H_DANRE, MK08_DANRE	131	156	9234	3.614797416324134	0.9999999967201482	0.44677133650644385	10.951250431908377
GOTERM_BP_ALL	GO:0048706~embryonic skeletal system development	5	3.4722222222222223	0.006447626207773782	SMAD3_CHICK, GAS1_MOUSE, AVR2A_CHICK, SP3_CHICK, TGFR1_RAT	131	53	9234	6.64986317153968	0.9999999970599532	0.4388625656500771	11.00905718824733
GOTERM_BP_ALL	GO:0048608~reproductive structure development	9	6.25	0.006583126916685169	TISB_MOUSE, INSR_HUMAN, FND3A_HUMAN, AVR2A_CHICK, B2CL1_PIG, TGFR1_RAT, PCY1B_HUMAN, ERF_MOUSE, AGO4_HUMAN	131	197	9234	3.2202890688572867	0.999999998057043	0.4362339118579014	11.227641847788128
GOTERM_BP_ALL	GO:0048568~embryonic organ development	10	6.944444444444445	0.006711606059615106	SMAD3_CHICK, GAS1_MOUSE, TISB_MOUSE, NCOA2_DANRE, VDRA_DANRE, SP3_CHICK, TGFR1_RAT, MIB1_DANRE, ERF_MOUSE, SPT6H_DANRE	131	240	9234	2.937022900763359	0.9999999986881888	0.4334030870296456	11.434431112267962
GOTERM_BP_ALL	GO:0061458~reproductive system development	9	6.25	0.00678103311392	TISB_MOUSE, INSR_HUMAN, FND3A_HUMAN, AVR2A_CHICK, B2CL1_PIG, TGFR1_RAT, PCY1B_HUMAN, ERF_MOUSE, AGO4_HUMAN	131	198	9234	3.204024982650937	0.9999999989390903	0.4279279000104488	11.54598563607464
GOTERM_BP_ALL	GO:0031324~negative regulation of cellular metabolic process	29	20.13888888888889	0.006831469353007073	MINT_HUMAN, PTBP2_RAT, TISB_MOUSE, SENP1_HUMAN, SRCN1_RAT, ERF_MOUSE, SMAD3_CHICK, ITAV_CHICK, CBX8_MOUSE, MK15_RAT, SP3_CHICK, FBW1B_HUMAN, JARD2_CHICK, FKTN_MOUSE, PTN2_HUMAN, TSH2_HUMAN, SYTL2_MOUSE, TRAP1_HUMAN, SPT6H_DANRE, IRS2_MOUSE, ILF3_RAT, GAS1_MOUSE, CUX2_MOUSE, KAP0_CHICK, INHBB_CHICK, SMC3_MOUSE, PDS5A_DANRE, DAPK1_HUMAN, AGO4_HUMAN	131	1239	9234	1.6498530580559305	0.999999999090716	0.4218093819287845	11.62694271241872
GOTERM_BP_ALL	GO:0010558~negative regulation of macromolecule biosynthetic process	20	13.88888888888889	0.006844936641664884	MINT_HUMAN, FBW1B_HUMAN, TISB_MOUSE, JARD2_CHICK, ERF_MOUSE, PTN2_HUMAN, TSH2_HUMAN, SPT6H_DANRE, ILF3_RAT, SMAD3_CHICK, ITAV_CHICK, CUX2_MOUSE, CBX8_MOUSE, INHBB_CHICK, MK15_RAT, SP3_CHICK, PDS5A_DANRE, DAPK1_HUMAN, SMC3_MOUSE, AGO4_HUMAN	131	734	9234	1.9206689269297168	0.9999999991274013	0.4142487921011375	11.648547714878587
GOTERM_BP_ALL	GO:0044707~single-multicellular organism process	58	40.27777777777778	0.007248731041476636	PAR1_RAT, PTBP2_RAT, TISB_MOUSE, DOCK7_HUMAN, NCOA2_DANRE, VDRA_DANRE, COPA1_HUMAN, RN213_HUMAN, SRCN1_RAT, TGFR1_RAT, ERF_MOUSE, SMAD3_CHICK, ITAV_CHICK, INSR_HUMAN, ANGL4_BOVIN, SP3_CHICK, NUP50_RAT, FND3A_HUMAN, FKTN_MOUSE, TREA_HUMAN, MAFB_DANRE, TSH2_HUMAN, SYTL2_MOUSE, IRS2_MOUSE, HS90A_HUMAN, PSN1_DANRE, CUX2_MOUSE, KAP0_CHICK, S12A5_HUMAN, AMPE_HUMAN, B2CL1_PIG, SMC3_MOUSE, PCY1B_HUMAN, A…	131	3071	9234	1.3312718586332126	0.9999999997462248	0.4244126618612353	12.294025515349071
GOTERM_BP_ALL	GO:0006464~cellular protein modification process	44	30.555555555555557	0.00797877653107458	NAT8_HUMAN, RN115_MOUSE, PELI2_HUMAN, PAR1_RAT, TISB_MOUSE, UB2E2_HUMAN, DOCK7_HUMAN, SENP1_HUMAN, HECD2_HUMAN, RN213_HUMAN, SRCN1_RAT, TGFR1_RAT, BRD4_DANRE, ITAV_CHICK, INSR_HUMAN, SNX15_RAT, DAPK2_MOUSE, CBX8_MOUSE, MK15_RAT, MK08_DANRE, ZDHC5_HUMAN, FBW1B_HUMAN, JARD2_CHICK, FKTN_MOUSE, KC1A_XENLA, USPL1_DANRE, MIB1_DANRE, CDK19_MOUSE, PTN2_HUMAN, SPT6H_DANRE, HS3SB_MOUSE, ILF3_RAT, HS90A_HUM…	131	2171	9234	1.4286025717209152	0.9999999999728252	0.44754520870629777	13.44973465956868
GOTERM_BP_ALL	GO:0036211~protein modification process	44	30.555555555555557	0.00797877653107458	NAT8_HUMAN, RN115_MOUSE, PELI2_HUMAN, PAR1_RAT, TISB_MOUSE, UB2E2_HUMAN, DOCK7_HUMAN, SENP1_HUMAN, HECD2_HUMAN, RN213_HUMAN, SRCN1_RAT, TGFR1_RAT, BRD4_DANRE, ITAV_CHICK, INSR_HUMAN, SNX15_RAT, DAPK2_MOUSE, CBX8_MOUSE, MK15_RAT, MK08_DANRE, ZDHC5_HUMAN, FBW1B_HUMAN, JARD2_CHICK, FKTN_MOUSE, KC1A_XENLA, USPL1_DANRE, MIB1_DANRE, CDK19_MOUSE, PTN2_HUMAN, SPT6H_DANRE, HS3SB_MOUSE, ILF3_RAT, HS90A_HUM…	131	2171	9234	1.4286025717209152	0.9999999999728252	0.44754520870629777	13.44973465956868
GOTERM_BP_ALL	GO:0019222~regulation of metabolic process	61	42.36111111111111	0.008855014869051133	PELI2_HUMAN, PAR1_RAT, PTBP2_RAT, TISB_MOUSE, DOCK7_HUMAN, NCOA2_DANRE, VDRA_DANRE, SRCN1_RAT, TGFR1_RAT, ERF_MOUSE, SMAD3_CHICK, ITAV_CHICK, INSR_HUMAN, MK15_RAT, SP3_CHICK, UBAP2_HUMAN, ZN592_MOUSE, SC16B_HUMAN, FBW1B_HUMAN, WIZ_MOUSE, PCGF3_MOUSE, FKTN_MOUSE, MAFB_DANRE, TSH2_HUMAN, SYTL2_MOUSE, A1CF_PONAB, ILF3_RAT, IRS2_MOUSE, PSN1_DANRE, HS90A_HUMAN, CUX2_MOUSE, KAP0_CHICK, AMPE_HUMAN, DAPK…	131	3300	9234	1.302970159611381	0.9999999999981437	0.4743678773567047	14.81788410385425
GOTERM_BP_ALL	GO:0048513~animal organ development	35	24.305555555555554	0.00921951848010033	PTBP2_RAT, TISB_MOUSE, NCOA2_DANRE, DOCK7_HUMAN, VDRA_DANRE, SENP1_HUMAN, TGFR1_RAT, ERF_MOUSE, CECR2_HUMAN, BRD4_DANRE, SMAD3_CHICK, EIF3I_DANRE, INSR_HUMAN, G6PT1_HUMAN, SP3_CHICK, TAPT1_DANRE, JARD2_CHICK, FND3A_HUMAN, TREA_HUMAN, MIB1_DANRE, SELN_DANRE, PTN2_HUMAN, MAFB_DANRE, SPT6H_DANRE, IRS2_MOUSE, PSN1_DANRE, GAS1_MOUSE, TNR19_HUMAN, AVR2A_CHICK, KAP0_CHICK, INHBB_CHICK, AMPE_HUMAN, B2CL1…	131	1627	9234	1.5163486396073886	0.9999999999993926	0.48012950189503223	15.380978098189635
GOTERM_BP_ALL	GO:0048646~anatomical structure formation involved in morphogenesis	18	12.5	0.009234961923971038	TAPT1_DANRE, ZO1_HUMAN, RN213_HUMAN, TGFR1_RAT, MIB1_DANRE, CECR2_HUMAN, MAFB_DANRE, SPT6H_DANRE, SMAD3_CHICK, PSN1_DANRE, EIF3I_DANRE, ITAV_CHICK, TANC1_HUMAN, AVR2A_CHICK, ANGL4_BOVIN, KAP0_CHICK, AMPE_HUMAN, NUP50_RAT	131	648	9234	1.9580152671755726	0.9999999999994207	0.4729099069976107	15.404757692286719
GOTERM_BP_ALL	GO:0097191~extrinsic apoptotic signaling pathway	7	4.861111111111112	0.009638286050267161	SMAD3_CHICK, GAS1_MOUSE, ITAV_CHICK, SGPP1_HUMAN, B2CL1_PIG, DAPK1_HUMAN, TGFR1_RAT	131	129	9234	3.8249600568080955	0.9999999999998318	0.4798469834856952	16.023560085626432
GOTERM_BP_ALL	GO:0032268~regulation of cellular protein metabolic process	30	20.833333333333336	0.009885784722124365	PELI2_HUMAN, PAR1_RAT, TISB_MOUSE, DOCK7_HUMAN, SENP1_HUMAN, SRCN1_RAT, TGFR1_RAT, BRD4_DANRE, QKIB_DANRE, SMAD3_CHICK, EIF3I_DANRE, INSR_HUMAN, MK15_RAT, FBW1B_HUMAN, JARD2_CHICK, FKTN_MOUSE, MIB1_DANRE, PTN2_HUMAN, SPT6H_DANRE, TRAP1_HUMAN, ILF3_RAT, HS90A_HUMAN, GAS1_MOUSE, TNR19_HUMAN, M3K2_HUMAN, AVR2A_CHICK, KAP0_CHICK, INHBB_CHICK, DAPK1_HUMAN, AGO4_HUMAN	131	1333	9234	1.5863889636531268	0.9999999999999213	0.48103780026776277	16.401166946555424
