## Additional File S1 for "Sex-specific co-expression networks and sex-biased gene expression in the salmonid Brook Charr *Salvelinus fontinalis*": male_go_bpall_darkgrey.txt

Category	Term	Count	%	PValue	Genes	List Total	Pop Hits	Pop Total	Fold Enrichment	Bonferroni	Benjamini	FDR
GOTERM_BP_ALL	GO:0044281~small molecule metabolic process	94	20.21505376344086	8.745616876714455E-9	PDE9A_HUMAN, AT5G3_MOUSE, AUHM_MOUSE, G6PD_TAKRU, RBSK_HUMAN, ODPB_BOVIN, AS3MT_RAT, ADNP_HUMAN, PUR1_CHICK, ALAT2_DANRE, PROX1_HUMAN, KHK_RAT, CP24A_HUMAN, ALDCB_DANRE, TYPH_HUMAN, CP27A_RAT, ACAD8_HUMAN, SRBP1_PIG, PCLI1_MOUSE, ANGL3_MOUSE, PURA2_DANRE, G3P_CHICK, PUR9_HUMAN, C1TC_RAT, ATF1A_DANRE, KHK_HUMAN, CACP_COLLI, ANPRA_RAT, THIL_DANRE, GNAI3_HUMAN, RORA_HUMAN, DHTK1_DANRE, TYPH_RAT, BCD…	411	1209	9496	1.7963892058547108	4.055260345126044E-5	4.055260345126044E-5	1.6511351075276792E-5
GOTERM_BP_ALL	GO:0044710~single-organism metabolic process	154	33.11827956989247	6.346800611842274E-8	AT5G3_MOUSE, PDE9A_HUMAN, YOF5_CAEEL, T150A_XENTR, G6PD_TAKRU, RBSK_HUMAN, ADNP_HUMAN, PUR1_CHICK, ALAT2_DANRE, KHK_RAT, PCLI1_MOUSE, B3GN2_MOUSE, PURA2_DANRE, G3P_CHICK, C1TC_RAT, KHK_HUMAN, ATF1A_DANRE, ANPRA_RAT, PR3CB_DANRE, THIL_DANRE, PLPL2_HUMAN, FBW1B_HUMAN, HOT_BOVIN, MGST3_HUMAN, MAGI3_XENTR, PI42B_RAT, PCY2_BOVIN, DHTK1_DANRE, SERC5_DANRE, SERC1_MOUSE, APOEB_DANRE, RDHE2_MOUSE, FITM1_D…	411	2434	9496	1.4618372728599502	2.9425785116310443E-4	1.4713975063462836E-4	1.1982482540640049E-4
GOTERM_BP_ALL	GO:0044711~single-organism biosynthetic process	67	14.408602150537634	2.087498125006328E-7	AT5G3_MOUSE, PLCC_HUMAN, ODPB_BOVIN, ADNP_HUMAN, PUR1_CHICK, PROX1_HUMAN, ATS2_BOVIN, TYPH_HUMAN, CP27A_RAT, SRBP1_PIG, PCLI1_MOUSE, B3GN2_MOUSE, PURA2_DANRE, G3P_CHICK, PUR9_HUMAN, C1TC_RAT, SERPH_CHICK, ATF1A_DANRE, NB5R1_BOVIN, ANPRA_RAT, PR3CB_DANRE, FRS2_HUMAN, GNAI3_HUMAN, KLOT_HUMAN, MGST3_HUMAN, PCY2_BOVIN, SERC5_DANRE, SERC1_MOUSE, APOEB_DANRE, ADAL_DANRE, FITM1_DANRE, LEPR_HUMAN, ELOV6_…	411	806	9496	1.9206076083872174	9.6750464708939E-4	3.226056122191956E-4	3.941100233495476E-4
GOTERM_BP_ALL	GO:0044712~single-organism catabolic process	48	10.32258064516129	3.2990623670607025E-6	PDE9A_HUMAN, NUDT9_HUMAN, AATC_CHICK, CBS_MACFA, ERLN2_DANRE, AUHM_MOUSE, RBSK_HUMAN, G3P_DANRE, HPPD_DANRE, ALAT2_DANRE, ATS2_BOVIN, ALDCB_DANRE, CP24A_HUMAN, MTHFS_HUMAN, TYPH_HUMAN, PLCG2_HUMAN, CP27A_RAT, ACAD8_HUMAN, BAD_HUMAN, ANGL3_MOUSE, MMP14_RAT, G3P_CHICK, STBD1_HUMAN, ABD12_DANRE, MTG16_CHICK, KHK_HUMAN, DERL2_MOUSE, THIL_DANRE, PLPL2_HUMAN, WFS1_MOUSE, ALDH2_RAT, CBS_MOUSE, CN37_BOVI…	411	543	9496	2.04239760186044	0.015181360827548729	0.0038171404842977097	0.006228305602695716
GOTERM_BP_ALL	GO:0006629~lipid metabolic process	60	12.903225806451612	1.1409695303849968E-5	T150A_XENTR, AUHM_MOUSE, PLCC_HUMAN, PROX1_HUMAN, CP24A_HUMAN, CP27A_RAT, ACAD8_HUMAN, SRBP1_PIG, ANGL3_MOUSE, CACP_COLLI, NB5R1_BOVIN, ABHD3_HUMAN, THIL_DANRE, PLPL2_HUMAN, FRS2_HUMAN, RORA_HUMAN, KLOT_HUMAN, MGST3_HUMAN, PI42B_RAT, PCY2_BOVIN, NCEH1_BOVIN, BCDO1_CHICK, SERC5_DANRE, SERC1_MOUSE, APOEB_DANRE, RDHE2_MOUSE, FITM1_DANRE, GDPD5_CHICK, LEPR_HUMAN, ELOV6_DANRE, ERLN2_DANRE, HINT2_MOUSE…	411	777	9496	1.784140762242952	0.05153183998868405	0.010525625591507604	0.021538821932098884
GOTERM_BP_ALL	GO:0044283~small molecule biosynthetic process	31	6.666666666666667	1.7816810412675715E-5	LEPR_HUMAN, ELOV6_DANRE, CBS_MACFA, AATC_CHICK, CQ10X_DANRE, DIC_HUMAN, SPS2_PIG, GLNA_BOVIN, PROX1_HUMAN, PECR_MOUSE, HGFL_HUMAN, PLCG2_HUMAN, CP27A_RAT, MTNA_DANRE, G3P_CHICK, FAS_CHICK, ALKMO_DANRE, C1TC_RAT, ELOV5_RAT, FAK2_HUMAN, COQ4_DANRE, CBS_MOUSE, CBR4_DANRE, ACACA_MOUSE, LIPL_RAT, GLSK_HUMAN, SPHK2_HUMAN, APOB_HUMAN, APOEB_DANRE, FADS6_BOVIN, ABCBB_HUMAN	411	303	9496	2.3638393036383936	0.07929655398445246	0.013675181049483731	0.03363202235681095
GOTERM_BP_ALL	GO:0044699~single-organism process	344	73.9784946236559	8.92357812499259E-5	AT5G3_MOUSE, YOF5_CAEEL, RRAS2_MOUSE, PR15B_HUMAN, FNIP1_CHICK, ADNP_HUMAN, BNI3L_BOVIN, ANTR1_RAT, ALAT2_DANRE, CO2_BOVIN, DIC_MOUSE, IF4E2_HUMAN, GLCI1_MOUSE, ABLM2_HUMAN, C1TC_RAT, ATF1A_DANRE, KHK_HUMAN, PR3CB_DANRE, PLPL2_HUMAN, ROBO1_MOUSE, WNK3_HUMAN, RPC10_HUMAN, HOT_BOVIN, RPKL1_HUMAN, PI42B_RAT, PCY2_BOVIN, PAR1_XENLA, DHTK1_DANRE, TEC_MOUSE, ATG5_BOVIN, LZTS2_XENTR, BORG4_MOUSE, SCN1B_…	411	7226	9496	1.0999156196567814	0.33886999621102	0.05740160640174263	0.1683390239227034
GOTERM_BP_ALL	GO:0055114~oxidation-reduction process	49	10.53763440860215	9.081539888197922E-5	YOF5_CAEEL, AUHM_MOUSE, PRDX1_RAT, ODPB_BOVIN, CP24A_HUMAN, APOM_PIG, CP27A_RAT, ACAD8_HUMAN, G3P_CHICK, SPRE_BOVIN, C1TC_RAT, NB5R1_BOVIN, PR3CB_DANRE, THIL_DANRE, HPHL1_HUMAN, HOT_BOVIN, KLOT_HUMAN, DHTK1_DANRE, BCDO1_CHICK, RDHE2_MOUSE, WWOX_DANRE, LEPR_HUMAN, CREG2_MOUSE, CQ10X_DANRE, ODPA_HUMAN, G3P_DANRE, HPPD_DANRE, DIC_HUMAN, RDH3_RAT, PECR_MOUSE, PRDX1_CHICK, PHYD1_DANRE, SDHF2_DANRE, QO…	411	635	9496	1.7828764105216774	0.34369530740744325	0.05127971026688993	0.1713164781190657
GOTERM_BP_ALL	GO:0009117~nucleotide metabolic process	33	7.096774193548387	2.1694043897689378E-4	AT5G3_MOUSE, PDE9A_HUMAN, NUDT9_HUMAN, G6PD_TAKRU, ODPA_HUMAN, G3P_DANRE, PNCB_DANRE, ADNP_HUMAN, PUR1_CHICK, ALDCB_DANRE, SDHF2_DANRE, QORX_HUMAN, BAD_HUMAN, PCLI1_MOUSE, PURA2_DANRE, MON2_HUMAN, PUR9_HUMAN, G3P_CHICK, TYPH_MOUSE, C1TC_RAT, MTG16_CHICK, ANPRA_RAT, FAK2_HUMAN, WFS1_MOUSE, GNAI3_HUMAN, RORA_HUMAN, CBS_MOUSE, CN37_BOVIN, DHTK1_DANRE, TYPH_RAT, ENTP5_CHICK, AT5G1_MOUSE, ADAL_DANRE	411	380	9496	2.006454091432962	0.6343438789594007	0.10576319899833242	0.40878095258906066
GOTERM_BP_ALL	GO:0006753~nucleoside phosphate metabolic process	33	7.096774193548387	2.8820053996428104E-4	AT5G3_MOUSE, PDE9A_HUMAN, NUDT9_HUMAN, G6PD_TAKRU, ODPA_HUMAN, G3P_DANRE, PNCB_DANRE, ADNP_HUMAN, PUR1_CHICK, ALDCB_DANRE, SDHF2_DANRE, QORX_HUMAN, BAD_HUMAN, PCLI1_MOUSE, PURA2_DANRE, MON2_HUMAN, PUR9_HUMAN, G3P_CHICK, TYPH_MOUSE, C1TC_RAT, MTG16_CHICK, ANPRA_RAT, FAK2_HUMAN, WFS1_MOUSE, GNAI3_HUMAN, RORA_HUMAN, CBS_MOUSE, CN37_BOVIN, DHTK1_DANRE, TYPH_RAT, ENTP5_CHICK, AT5G1_MOUSE, ADAL_DANRE	411	386	9496	1.9752656858666464	0.73725689582703	0.12511064446668196	0.5427107463967462
GOTERM_BP_ALL	GO:0032787~monocarboxylic acid metabolic process	31	6.666666666666667	3.2240381799242984E-4	ELOV6_DANRE, AUHM_MOUSE, ODPA_HUMAN, G3P_DANRE, ODPB_BOVIN, PROX1_HUMAN, ALDCB_DANRE, MTHFS_HUMAN, PECR_MOUSE, ACAD8_HUMAN, ANGL3_MOUSE, G3P_CHICK, FAS_CHICK, G6PT1_HUMAN, ALKMO_DANRE, MTG16_CHICK, ELOV5_RAT, CACP_COLLI, THIL_DANRE, CBR4_DANRE, ACACA_MOUSE, CP2J2_HUMAN, LIPL_RAT, DHTK1_DANRE, LIPS_HUMAN, HUTH_RAT, ENTP5_CHICK, CPT1A_HUMAN, MCCA_HUMAN, FADS6_BOVIN, ABCBB_HUMAN	411	355	9496	2.017586785922347	0.7758024173508474	0.1270960720102805	0.606933496722406
GOTERM_BP_ALL	GO:0006732~coenzyme metabolic process	24	5.161290322580645	3.3126545850909145E-4	ELOV6_DANRE, COQ4_DANRE, G6PD_TAKRU, CQ10X_DANRE, ODPA_HUMAN, G3P_DANRE, ODPB_BOVIN, PNCB_DANRE, MTHFS_HUMAN, ALDCB_DANRE, ACACA_MOUSE, FOLR1_MOUSE, QORX_HUMAN, DHTK1_DANRE, MTNA_DANRE, ENTP5_CHICK, G3P_CHICK, PUR9_HUMAN, SPRE_BOVIN, C1TC_RAT, METK1_BOVIN, MTG16_CHICK, ELOV5_RAT, ATF1A_DANRE	411	243	9496	2.281938061337899	0.7848311934311267	0.12017099334276748	0.6235663991372986
GOTERM_BP_ALL	GO:0071496~cellular response to external stimulus	19	4.086021505376344	3.3154849570256155E-4	FNIP1_HUMAN, KANK2_HUMAN, CDN1A_HUMAN, CASP8_MOUSE, DAP1_BOVIN, FNIP1_CHICK, GBRAP_RAT, ADNP_HUMAN, GLNA_BOVIN, E2AK4_HUMAN, KLF10_HUMAN, CP24A_HUMAN, FOLR1_MOUSE, BAD_HUMAN, ATG5_BOVIN, CHK1_CHICK, INHBB_CHICK, SIR2_DANRE, BNIP3_MOUSE	411	168	9496	2.6130228247016567	0.7851134985879945	0.1115531090206715	0.6240976038313084
GOTERM_BP_ALL	GO:0006639~acylglycerol metabolic process	12	2.5806451612903225	3.437073357571858E-4	PLPL2_HUMAN, SRBP1_PIG, LIPS_HUMAN, ANGL3_MOUSE, CPT1A_HUMAN, PLCC_HUMAN, PTN11_RAT, G6PT1_HUMAN, ABD12_DANRE, APOEB_DANRE, APOB_HUMAN, LIPL_RAT	411	75	9496	3.6967396593673967	0.7968975757156782	0.10761742993971168	0.6469147970136646
GOTERM_BP_ALL	GO:0006638~neutral lipid metabolic process	12	2.5806451612903225	3.437073357571858E-4	PLPL2_HUMAN, SRBP1_PIG, LIPS_HUMAN, ANGL3_MOUSE, CPT1A_HUMAN, PLCC_HUMAN, PTN11_RAT, G6PT1_HUMAN, ABD12_DANRE, APOEB_DANRE, APOB_HUMAN, LIPL_RAT	411	75	9496	3.6967396593673967	0.7968975757156782	0.10761742993971168	0.6469147970136646
GOTERM_BP_ALL	GO:0019637~organophosphate metabolic process	47	10.10752688172043	3.5254964475085846E-4	AT5G3_MOUSE, PDE9A_HUMAN, NUDT9_HUMAN, T150A_XENTR, G6PD_TAKRU, ODPA_HUMAN, PLCC_HUMAN, G3P_DANRE, PNCB_DANRE, ADNP_HUMAN, PUR1_CHICK, ALDCB_DANRE, PLCG2_HUMAN, SDHF2_DANRE, QORX_HUMAN, BAD_HUMAN, ANGL3_MOUSE, PCLI1_MOUSE, PURA2_DANRE, MON2_HUMAN, PUR9_HUMAN, G3P_CHICK, TYPH_MOUSE, C1TC_RAT, MTG16_CHICK, KHK_HUMAN, ANPRA_RAT, SHLB1_CHICK, FRS2_HUMAN, FAK2_HUMAN, WFS1_MOUSE, GNAI3_HUMAN, RORA_HUMA…	411	636	9496	1.7074170989609636	0.8050595086826661	0.10327322559468155	0.6635050953482047
GOTERM_BP_ALL	GO:0008202~steroid metabolic process	18	3.870967741935484	3.6645181234844384E-4	LEPR_HUMAN, ST1S3_DANRE, ERLN2_DANRE, HINT2_MOUSE, NR0B1_PIG, PROX1_HUMAN, CP24A_HUMAN, CP27A_RAT, APA11_ONCMY, SRBP1_PIG, LIPS_HUMAN, ANGL3_MOUSE, G6PT1_HUMAN, APOB_HUMAN, APOEB_DANRE, 1433F_HUMAN, NB5R1_BOVIN, ABCBB_HUMAN	411	155	9496	2.683117494702143	0.8172339709961608	0.10077480387798265	0.6895836004282119
GOTERM_BP_ALL	GO:0006641~triglyceride metabolic process	11	2.3655913978494625	3.774641281844279E-4	PLPL2_HUMAN, SRBP1_PIG, LIPS_HUMAN, ANGL3_MOUSE, CPT1A_HUMAN, PLCC_HUMAN, PTN11_RAT, G6PT1_HUMAN, APOEB_DANRE, APOB_HUMAN, LIPL_RAT	411	64	9496	3.9711070559610704	0.8263357746520198	0.09785347580848947	0.7102365490576523
GOTERM_BP_ALL	GO:0055086~nucleobase-containing small molecule metabolic process	35	7.526881720430108	3.79184780171866E-4	AT5G3_MOUSE, PDE9A_HUMAN, NUDT9_HUMAN, G6PD_TAKRU, ODPA_HUMAN, G3P_DANRE, PNCB_DANRE, ADNP_HUMAN, PUR1_CHICK, ALDCB_DANRE, TYPH_HUMAN, SDHF2_DANRE, QORX_HUMAN, MTNA_DANRE, BAD_HUMAN, PCLI1_MOUSE, PURA2_DANRE, MON2_HUMAN, PUR9_HUMAN, G3P_CHICK, TYPH_MOUSE, C1TC_RAT, MTG16_CHICK, ANPRA_RAT, FAK2_HUMAN, WFS1_MOUSE, GNAI3_HUMAN, RORA_HUMAN, CBS_MOUSE, CN37_BOVIN, DHTK1_DANRE, TYPH_RAT, ENTP5_CHICK, A…	411	426	9496	1.8982671372925304	0.8277163902875923	0.09307972919354879	0.7134631628934351
GOTERM_BP_ALL	GO:0009605~response to external stimulus	68	14.623655913978496	4.043592430034674E-4	FNIP1_HUMAN, ITA9_HUMAN, FNIP1_CHICK, GBRAP_RAT, ADNP_HUMAN, BNI3L_BOVIN, PROX1_HUMAN, CP24A_HUMAN, EZRI_HUMAN, TYPH_HUMAN, B3GN2_MOUSE, CD59_PIG, CFAH_MOUSE, PD2R2_MOUSE, OTU5A_DANRE, HMGB2_CHICK, CO3_ONCMY, ROBO1_MOUSE, KANK2_HUMAN, RPC10_HUMAN, DOCK4_HUMAN, CASP8_MOUSE, RORA_HUMAN, CD59_HUMAN, DISP1_DANRE, TBK1_HUMAN, RBM4_MOUSE, TEC_MOUSE, ATG5_BOVIN, ROBO2_HUMAN, ABR_BOVIN, SCN1B_BOVIN, SERC…	411	1035	9496	1.5179848842812982	0.8467052900630153	0.09398996316999697	0.7606596534652343
GOTERM_BP_ALL	GO:1901615~organic hydroxy compound metabolic process	22	4.731182795698925	6.748504832755704E-4	LEPR_HUMAN, ST1S3_DANRE, AATC_CHICK, ERLN2_DANRE, FAK2_HUMAN, ALDH2_RAT, PECR_MOUSE, CP24A_HUMAN, RDH3_RAT, PLCG2_HUMAN, CP27A_RAT, APA11_ONCMY, SRBP1_PIG, LIPS_HUMAN, ANGL3_MOUSE, BCDO1_CHICK, SPHK2_HUMAN, RDHE2_MOUSE, APOB_HUMAN, APOEB_DANRE, NB5R1_BOVIN, ANPRA_RAT	411	224	9496	2.2692040319777544	0.9562969797007287	0.14488293667115593	1.266431486114672
GOTERM_BP_ALL	GO:0043436~oxoacid metabolic process	42	9.032258064516128	7.509139017402686E-4	ELOV6_DANRE, AATC_CHICK, CBS_MACFA, AUHM_MOUSE, ODPA_HUMAN, G3P_DANRE, ODPB_BOVIN, HPPD_DANRE, PUR1_CHICK, GLNA_BOVIN, PROX1_HUMAN, ALAT2_DANRE, ALDCB_DANRE, MTHFS_HUMAN, PECR_MOUSE, ACAD8_HUMAN, MTNA_DANRE, ANGL3_MOUSE, G3P_CHICK, FAS_CHICK, ALKMO_DANRE, C1TC_RAT, G6PT1_HUMAN, MTG16_CHICK, ELOV5_RAT, CACP_COLLI, THIL_DANRE, CBS_MOUSE, CBR4_DANRE, ACACA_MOUSE, CP2J2_HUMAN, LIPL_RAT, DHTK1_DANRE, …	411	567	9496	1.7114535460034244	0.9692939554752301	0.15284468156645536	1.4082165761910903
GOTERM_BP_ALL	GO:0019752~carboxylic acid metabolic process	42	9.032258064516128	7.509139017402686E-4	ELOV6_DANRE, AATC_CHICK, CBS_MACFA, AUHM_MOUSE, ODPA_HUMAN, G3P_DANRE, ODPB_BOVIN, HPPD_DANRE, PUR1_CHICK, GLNA_BOVIN, PROX1_HUMAN, ALAT2_DANRE, ALDCB_DANRE, MTHFS_HUMAN, PECR_MOUSE, ACAD8_HUMAN, MTNA_DANRE, ANGL3_MOUSE, G3P_CHICK, FAS_CHICK, ALKMO_DANRE, C1TC_RAT, G6PT1_HUMAN, MTG16_CHICK, ELOV5_RAT, CACP_COLLI, THIL_DANRE, CBS_MOUSE, CBR4_DANRE, ACACA_MOUSE, CP2J2_HUMAN, LIPL_RAT, DHTK1_DANRE, …	411	567	9496	1.7114535460034244	0.9692939554752301	0.15284468156645536	1.4082165761910903
GOTERM_BP_ALL	GO:0031669~cellular response to nutrient levels	14	3.010752688172043	8.052044893864191E-4	FNIP1_HUMAN, KANK2_HUMAN, CDN1A_HUMAN, DAP1_BOVIN, FNIP1_CHICK, GBRAP_RAT, GLNA_BOVIN, E2AK4_HUMAN, KLF10_HUMAN, CP24A_HUMAN, FOLR1_MOUSE, ATG5_BOVIN, INHBB_CHICK, SIR2_DANRE	411	109	9496	2.967566240317864	0.9761324917891437	0.15615251917546413	1.5092983312151698
GOTERM_BP_ALL	GO:0009108~coenzyme biosynthetic process	14	3.010752688172043	8.052044893864191E-4	ELOV6_DANRE, COQ4_DANRE, CQ10X_DANRE, ODPA_HUMAN, PUR9_HUMAN, ODPB_BOVIN, SPRE_BOVIN, PNCB_DANRE, C1TC_RAT, METK1_BOVIN, ATF1A_DANRE, ELOV5_RAT, MTHFS_HUMAN, ACACA_MOUSE	411	109	9496	2.967566240317864	0.9761324917891437	0.15615251917546413	1.5092983312151698
GOTERM_BP_ALL	GO:0044763~single-organism cellular process	309	66.45161290322581	8.313496828398017E-4	AT5G3_MOUSE, RRAS2_MOUSE, PR15B_HUMAN, FNIP1_CHICK, ADNP_HUMAN, BNI3L_BOVIN, ANTR1_RAT, ALAT2_DANRE, GLCI1_MOUSE, ABLM2_HUMAN, C1TC_RAT, ATF1A_DANRE, KHK_HUMAN, PR3CB_DANRE, PLPL2_HUMAN, ROBO1_MOUSE, WNK3_HUMAN, RPKL1_HUMAN, PI42B_RAT, PCY2_BOVIN, DHTK1_DANRE, TEC_MOUSE, ATG5_BOVIN, LZTS2_XENTR, SCN1B_BOVIN, BORG4_MOUSE, RTN4_RAT, FITM1_DANRE, CEBPD_MOUSE, LSP1_MOUSE, ELOV6_DANRE, CKAP5_HUMAN, LI…	411	6462	9496	1.104817156786333	0.9788596508248663	0.15437310065394239	1.5579421360119916
GOTERM_BP_ALL	GO:0016053~organic acid biosynthetic process	19	4.086021505376344	8.675077571911235E-4	ELOV6_DANRE, CBS_MACFA, AATC_CHICK, CBS_MOUSE, GLNA_BOVIN, SPS2_PIG, PROX1_HUMAN, PECR_MOUSE, CBR4_DANRE, ACACA_MOUSE, LIPL_RAT, MTNA_DANRE, GLSK_HUMAN, FAS_CHICK, C1TC_RAT, ALKMO_DANRE, ELOV5_RAT, FADS6_BOVIN, ABCBB_HUMAN	411	182	9496	2.4120210689553754	0.9821254848049684	0.1543776986442571	1.6251776733364198
GOTERM_BP_ALL	GO:0006082~organic acid metabolic process	45	9.67741935483871	9.855940303872671E-4	ELOV6_DANRE, AATC_CHICK, CBS_MACFA, AUHM_MOUSE, ODPA_HUMAN, G3P_DANRE, ODPB_BOVIN, AS3MT_RAT, HPPD_DANRE, PUR1_CHICK, GLNA_BOVIN, SPS2_PIG, PROX1_HUMAN, ALAT2_DANRE, PECR_MOUSE, ALDCB_DANRE, MTHFS_HUMAN, FOLR1_MOUSE, ACAD8_HUMAN, MTNA_DANRE, ANGL3_MOUSE, G3P_CHICK, FAS_CHICK, ALKMO_DANRE, C1TC_RAT, G6PT1_HUMAN, MTG16_CHICK, ELOV5_RAT, CACP_COLLI, THIL_DANRE, CBS_MOUSE, CBR4_DANRE, ACACA_MOUSE, CP…	411	630	9496	1.6503302050747308	0.9896674190851273	0.16714700353458012	1.8444549789645048
GOTERM_BP_ALL	GO:0006066~alcohol metabolic process	18	3.870967741935484	0.0010590204004572786	LEPR_HUMAN, AATC_CHICK, ERLN2_DANRE, FAK2_HUMAN, ALDH2_RAT, PECR_MOUSE, RDH3_RAT, PLCG2_HUMAN, CP27A_RAT, APA11_ONCMY, SRBP1_PIG, LIPS_HUMAN, BCDO1_CHICK, ANGL3_MOUSE, SPHK2_HUMAN, RDHE2_MOUSE, APOB_HUMAN, APOEB_DANRE	411	170	9496	2.446371833404895	0.9926516515234369	0.17219055973778974	1.9805687319146337
GOTERM_BP_ALL	GO:0016485~protein processing	17	3.655913978494624	0.0011261031650368883	CASP8_MOUSE, FIBA_CHICK, CD59_HUMAN, FURIN_BOVIN, ATS2_BOVIN, BAD_HUMAN, RGMC_RAT, MMP14_RAT, ATG4C_HUMAN, CD59_PIG, CFAH_HUMAN, 2A5G_HUMAN, ATG4D_MOUSE, CFAH_MOUSE, DYHC2_HUMAN, A2AP_MOUSE, GLI3_HUMAN	411	156	9496	2.5178114667165765	0.9946179325517677	0.1759357398261432	2.1047667864181108
GOTERM_BP_ALL	GO:0031668~cellular response to extracellular stimulus	15	3.225806451612903	0.0011284164386414848	FNIP1_HUMAN, KANK2_HUMAN, CDN1A_HUMAN, DAP1_BOVIN, FNIP1_CHICK, ADNP_HUMAN, GBRAP_RAT, GLNA_BOVIN, E2AK4_HUMAN, KLF10_HUMAN, CP24A_HUMAN, FOLR1_MOUSE, ATG5_BOVIN, INHBB_CHICK, SIR2_DANRE	411	127	9496	2.7288924650842	0.9946754200314316	0.17053912504566204	2.109046957110694
GOTERM_BP_ALL	GO:0044255~cellular lipid metabolic process	43	9.247311827956988	0.0011519770533904923	ELOV6_DANRE, T150A_XENTR, AUHM_MOUSE, ODPA_HUMAN, PLCC_HUMAN, SIAS_HUMAN, RDH3_RAT, PECR_MOUSE, PLCG2_HUMAN, ACAD8_HUMAN, SRBP1_PIG, ANGL3_MOUSE, PTN11_RAT, FAS_CHICK, ALKMO_DANRE, G6PT1_HUMAN, ABD12_DANRE, ELOV5_RAT, CACP_COLLI, PLPL2_HUMAN, THIL_DANRE, SHLB1_CHICK, FRS2_HUMAN, FAK2_HUMAN, KLOT_HUMAN, PI42B_RAT, PCY2_BOVIN, CBR4_DANRE, ACACA_MOUSE, CP2J2_HUMAN, LIPL_RAT, LIPS_HUMAN, BCDO1_CHICK,…	411	598	9496	1.6613692031019864	0.9952270786995164	0.16831651356814337	2.152630259870336
GOTERM_BP_ALL	GO:0042221~response to chemical	107	23.010752688172044	0.0012208406857368353	PR15B_HUMAN, ITA9_HUMAN, ADNP_HUMAN, BNI3L_BOVIN, KHK_RAT, B3GN2_MOUSE, PCLI1_MOUSE, G3P_CHICK, MGST3_BOVIN, HMGB2_CHICK, KHK_HUMAN, ROBO1_MOUSE, MGST3_HUMAN, RADI_HUMAN, ROBO2_HUMAN, ABR_BOVIN, SCN1B_BOVIN, LSP1_MOUSE, ATRAP_HUMAN, KCNE2_RAT, GLNA_BOVIN, PRDX1_CHICK, FOLR1_MOUSE, MMP14_RAT, CR3LB_DANRE, FAS_CHICK, G6PT1_HUMAN, ANXA5_CHICK, ALDH2_RAT, CP2J2_HUMAN, ACACA_MOUSE, SOSD1_MOUSE, INHBB_…	411	1874	9496	1.319207389115233	0.9965331077370063	0.17206162712233708	2.279911446255134
GOTERM_BP_ALL	GO:0044282~small molecule catabolic process	22	4.731182795698925	0.0012500291119369959	THIL_DANRE, NUDT9_HUMAN, CBS_MACFA, AATC_CHICK, AUHM_MOUSE, RBSK_HUMAN, ALDH2_RAT, CBS_MOUSE, HPPD_DANRE, ALAT2_DANRE, MTHFS_HUMAN, CP24A_HUMAN, ACAD8_HUMAN, BAD_HUMAN, LIPS_HUMAN, HUTH_RAT, CPT1A_HUMAN, GLSK_HUMAN, METK1_BOVIN, APOEB_DANRE, MCCA_HUMAN, KHK_HUMAN	411	235	9496	2.162985970906455	0.9969724780700155	0.1706368184614523	2.3338133118890436
GOTERM_BP_ALL	GO:0005996~monosaccharide metabolic process	17	3.655913978494624	0.0012896409424040791	LEPR_HUMAN, AATC_CHICK, G6PD_TAKRU, RBSK_HUMAN, ODPA_HUMAN, G3P_DANRE, ODPB_BOVIN, DIC_HUMAN, KHK_RAT, HGFL_HUMAN, BAD_HUMAN, CPT1A_HUMAN, G3P_CHICK, SERP1_RAT, FUCM_HUMAN, G6PT1_HUMAN, KHK_HUMAN	411	158	9496	2.485940435492316	0.997481078478688	0.17055430500522595	2.4069189010753833
GOTERM_BP_ALL	GO:0046394~carboxylic acid biosynthetic process	18	3.870967741935484	0.0013698195859440697	ELOV6_DANRE, CBS_MACFA, AATC_CHICK, CBS_MOUSE, GLNA_BOVIN, PROX1_HUMAN, PECR_MOUSE, CBR4_DANRE, ACACA_MOUSE, LIPL_RAT, MTNA_DANRE, GLSK_HUMAN, FAS_CHICK, C1TC_RAT, ALKMO_DANRE, ELOV5_RAT, FADS6_BOVIN, ABCBB_HUMAN	411	174	9496	2.3901334004530583	0.9982640628088372	0.1751983608054598	2.554733969689149
GOTERM_BP_ALL	GO:0072521~purine-containing compound metabolic process	27	5.806451612903226	0.0015481869654683888	AT5G3_MOUSE, PDE9A_HUMAN, NUDT9_HUMAN, G3P_DANRE, ADNP_HUMAN, PUR1_CHICK, ALDCB_DANRE, SDHF2_DANRE, BAD_HUMAN, MTNA_DANRE, PCLI1_MOUSE, PURA2_DANRE, G3P_CHICK, PUR9_HUMAN, MON2_HUMAN, C1TC_RAT, MTG16_CHICK, ANPRA_RAT, FAK2_HUMAN, WFS1_MOUSE, GNAI3_HUMAN, CBS_MOUSE, RORA_HUMAN, DHTK1_DANRE, ENTP5_CHICK, AT5G1_MOUSE, ADAL_DANRE	411	322	9496	1.9373441537833798	0.9992417564168927	0.19047611165506395	2.8828068783870786
GOTERM_BP_ALL	GO:0046068~cGMP metabolic process	5	1.0752688172043012	0.0017942167105625747	PDE9A_HUMAN, FAK2_HUMAN, RORA_HUMAN, ADNP_HUMAN, ANPRA_RAT	411	13	9496	8.886393411940858	0.9997581651670687	0.21173550178434486	3.3336157005029787
GOTERM_BP_ALL	GO:0051186~cofactor metabolic process	25	5.376344086021505	0.0018458391024460314	ELOV6_DANRE, COQ4_DANRE, G6PD_TAKRU, CQ10X_DANRE, ODPA_HUMAN, G3P_DANRE, ODPB_BOVIN, PNCB_DANRE, MTHFS_HUMAN, ALDCB_DANRE, ACACA_MOUSE, FOLR1_MOUSE, QORX_HUMAN, DHTK1_DANRE, MTNA_DANRE, ENTP5_CHICK, G3P_CHICK, PUR9_HUMAN, SPRE_BOVIN, C1TC_RAT, METK1_BOVIN, MCCA_HUMAN, MTG16_CHICK, ELOV5_RAT, ATF1A_DANRE	411	292	9496	1.9781355197813553	0.99980972973793	0.2117768386783564	3.4279533259978456
GOTERM_BP_ALL	GO:0019318~hexose metabolic process	16	3.4408602150537635	0.001918384544043967	LEPR_HUMAN, AATC_CHICK, G6PD_TAKRU, ODPA_HUMAN, G3P_DANRE, ODPB_BOVIN, DIC_HUMAN, KHK_RAT, HGFL_HUMAN, BAD_HUMAN, CPT1A_HUMAN, G3P_CHICK, SERP1_RAT, FUCM_HUMAN, G6PT1_HUMAN, KHK_HUMAN	411	149	9496	2.4810333284344948	0.9998641681183031	0.21388418601920423	3.5603795466014887
GOTERM_BP_ALL	GO:0006163~purine nucleotide metabolic process	25	5.376344086021505	0.002008755857551589	AT5G3_MOUSE, PDE9A_HUMAN, NUDT9_HUMAN, G3P_DANRE, ADNP_HUMAN, PUR1_CHICK, ALDCB_DANRE, SDHF2_DANRE, BAD_HUMAN, PCLI1_MOUSE, PURA2_DANRE, G3P_CHICK, PUR9_HUMAN, MON2_HUMAN, C1TC_RAT, MTG16_CHICK, ANPRA_RAT, FAK2_HUMAN, WFS1_MOUSE, GNAI3_HUMAN, RORA_HUMAN, CBS_MOUSE, DHTK1_DANRE, ENTP5_CHICK, AT5G1_MOUSE	411	294	9496	1.9646788155651556	0.9999107410478731	0.21758313186001366	3.725105004534157
GOTERM_BP_ALL	GO:0009267~cellular response to starvation	11	2.3655913978494625	0.0020197703789666187	FNIP1_HUMAN, ATG5_BOVIN, CDN1A_HUMAN, DAP1_BOVIN, FNIP1_CHICK, GBRAP_RAT, GLNA_BOVIN, INHBB_CHICK, E2AK4_HUMAN, SIR2_DANRE, KLF10_HUMAN	411	79	9496	3.217099387107703	0.9999151941692753	0.21367757883146288	3.745163636104887
GOTERM_BP_ALL	GO:0051604~protein maturation	18	3.870967741935484	0.002099561612993318	CASP8_MOUSE, FIBA_CHICK, CD59_HUMAN, FURIN_BOVIN, ATS2_BOVIN, BAD_HUMAN, RGMC_RAT, MMP14_RAT, ATG4C_HUMAN, CD59_PIG, CFAH_HUMAN, 2A5G_HUMAN, ATG4D_MOUSE, CFAH_MOUSE, DYHC2_HUMAN, SERPH_CHICK, A2AP_MOUSE, GLI3_HUMAN	411	181	9496	2.2976973020929954	0.9999414659454499	0.21623617379591809	3.890353939549307
GOTERM_BP_ALL	GO:0006006~glucose metabolic process	14	3.010752688172043	0.0024528142619997537	LEPR_HUMAN, AATC_CHICK, G6PD_TAKRU, ODPA_HUMAN, G3P_DANRE, ODPB_BOVIN, DIC_HUMAN, KHK_RAT, HGFL_HUMAN, BAD_HUMAN, CPT1A_HUMAN, G3P_CHICK, SERP1_RAT, G6PT1_HUMAN	411	123	9496	2.629794473127213	0.9999886656358369	0.24251237791147262	4.530654028656933
GOTERM_BP_ALL	GO:0044723~single-organism carbohydrate metabolic process	32	6.881720430107527	0.0027832093321514635	LEPR_HUMAN, AATC_CHICK, G6PD_TAKRU, RBSK_HUMAN, ODPA_HUMAN, G3P_DANRE, SIAS_HUMAN, ODPB_BOVIN, ADNP_HUMAN, DIC_HUMAN, KHK_RAT, MGT4C_DANRE, ALDCB_DANRE, HGFL_HUMAN, TM115_MOUSE, BAD_HUMAN, ANGL3_MOUSE, B3GN2_MOUSE, G3P_CHICK, SERP1_RAT, FUCM_HUMAN, G6PT1_HUMAN, STBD1_HUMAN, MTG16_CHICK, KHK_HUMAN, PR3CB_DANRE, FAK2_HUMAN, DHTK1_DANRE, MA1C1_HUMAN, ENTP5_CHICK, CPT1A_HUMAN, NEUR3_MOUSE	411	424	9496	1.7437451223431115	0.9999975605422012	0.26487003362692485	5.12586487224318
GOTERM_BP_ALL	GO:0046486~glycerolipid metabolic process	20	4.301075268817205	0.0029433379916140564	PLPL2_HUMAN, T150A_XENTR, FRS2_HUMAN, PLCC_HUMAN, KLOT_HUMAN, PI42B_RAT, PCY2_BOVIN, PLCG2_HUMAN, LIPL_RAT, SRBP1_PIG, LIPS_HUMAN, ANGL3_MOUSE, CPT1A_HUMAN, PTN11_RAT, SERC5_DANRE, SERC1_MOUSE, G6PT1_HUMAN, ABD12_DANRE, APOB_HUMAN, APOEB_DANRE	411	219	9496	2.110011221100112	0.9999988414988328	0.27230216836535315	5.413072647720785
GOTERM_BP_ALL	GO:0005975~carbohydrate metabolic process	36	7.741935483870968	0.003153470198147207	LEPR_HUMAN, AATC_CHICK, G6PD_TAKRU, RBSK_HUMAN, ODPA_HUMAN, G3P_DANRE, SIAS_HUMAN, ODPB_BOVIN, DIC_HUMAN, ADNP_HUMAN, KHK_RAT, MGT4C_DANRE, ALDCB_DANRE, HGFL_HUMAN, TM115_MOUSE, BAD_HUMAN, ANGL3_MOUSE, B3GN2_MOUSE, G3P_CHICK, SERP1_RAT, FUCM_HUMAN, STBD1_HUMAN, G6PT1_HUMAN, MTG16_CHICK, KHK_HUMAN, PR3CB_DANRE, FAK2_HUMAN, RORA_HUMAN, KLOT_HUMAN, MANBA_CAPHI, DHTK1_DANRE, MA1C1_HUMAN, ENTP5_CHICK,…	411	501	9496	1.6602124218715855	0.9999995640533339	0.28312791829772066	5.788718024711093
GOTERM_BP_ALL	GO:0008610~lipid biosynthetic process	29	6.236559139784946	0.0033964902398949948	ELOV6_DANRE, HINT2_MOUSE, PLCC_HUMAN, SIAS_HUMAN, PROX1_HUMAN, PECR_MOUSE, PLCG2_HUMAN, CP27A_RAT, SRBP1_PIG, FAS_CHICK, ALKMO_DANRE, ELOV5_RAT, NB5R1_BOVIN, SHLB1_CHICK, FRS2_HUMAN, NR0B1_PIG, KLOT_HUMAN, PCY2_BOVIN, CBR4_DANRE, ACACA_MOUSE, LIPL_RAT, SERC5_DANRE, SERC1_MOUSE, SPHK2_HUMAN, APOB_HUMAN, APOEB_DANRE, FADS6_BOVIN, FITM1_DANRE, ABCBB_HUMAN	411	376	9496	1.782005487394523	0.9999998592573109	0.2957241498612533	6.221393875906833
GOTERM_BP_ALL	GO:0016052~carbohydrate catabolic process	12	2.5806451612903225	0.0037913898293199942	DHTK1_DANRE, BAD_HUMAN, RBSK_HUMAN, ENTP5_CHICK, G3P_CHICK, G3P_DANRE, STBD1_HUMAN, NEUR3_MOUSE, KHK_RAT, MTG16_CHICK, KHK_HUMAN, ALDCB_DANRE	411	100	9496	2.7725547445255474	0.9999999775973529	0.3181290954293652	6.9204668653155
GOTERM_BP_ALL	GO:0044724~single-organism carbohydrate catabolic process	11	2.3655913978494625	0.003800174502841095	DHTK1_DANRE, BAD_HUMAN, RBSK_HUMAN, ENTP5_CHICK, G3P_CHICK, G3P_DANRE, STBD1_HUMAN, NEUR3_MOUSE, MTG16_CHICK, KHK_HUMAN, ALDCB_DANRE	411	86	9496	2.955242460250099	0.9999999784949157	0.3131489323958242	6.935961719433347
GOTERM_BP_ALL	GO:0046461~neutral lipid catabolic process	6	1.2903225806451613	0.0038016373378294884	PLPL2_HUMAN, LIPS_HUMAN, ABD12_DANRE, APOEB_DANRE, APOB_HUMAN, LIPL_RAT	411	25	9496	5.545109489051095	0.9999999786408474	0.30785088644545167	6.9385417049459885
GOTERM_BP_ALL	GO:0046464~acylglycerol catabolic process	6	1.2903225806451613	0.0038016373378294884	PLPL2_HUMAN, LIPS_HUMAN, ABD12_DANRE, APOEB_DANRE, APOB_HUMAN, LIPL_RAT	411	25	9496	5.545109489051095	0.9999999786408474	0.30785088644545167	6.9385417049459885
GOTERM_BP_ALL	GO:0043069~negative regulation of programmed cell death	33	7.096774193548387	0.004915689480178146	FNIP1_HUMAN, LR14B_DANRE, CDN1A_HUMAN, TRI32_HUMAN, FNIP1_CHICK, ADNP_HUMAN, BNI3L_BOVIN, HGFL_HUMAN, PLCG2_HUMAN, HIPK3_HUMAN, AVEN_MOUSE, CDN1B_HUMAN, BAD_HUMAN, G3P_CHICK, HMGB2_CHICK, CIB1_HUMAN, SHLB1_CHICK, FAK2_HUMAN, WNK3_HUMAN, KANK2_HUMAN, WFS1_MOUSE, ALDH2_RAT, CASP8_MOUSE, CBS_MOUSE, FIBA_CHICK, CD59_HUMAN, HIPK3_MOUSE, SOCS2_HUMAN, SPHK2_HUMAN, APOEB_DANRE, ANKL2_HUMAN, BNIP3_MOUSE, …	411	459	9496	1.6611166770033234	0.999999999880805	0.3727009195529425	8.883837080647583
GOTERM_BP_ALL	GO:0009187~cyclic nucleotide metabolic process	9	1.935483870967742	0.004934642906303189	PDE9A_HUMAN, FAK2_HUMAN, WFS1_MOUSE, GNAI3_HUMAN, CBS_MOUSE, RORA_HUMAN, CN37_BOVIN, ADNP_HUMAN, ANPRA_RAT	411	62	9496	3.353896868377679	0.9999999998908811	0.36794044300809114	8.916596901535968
GOTERM_BP_ALL	GO:0009150~purine ribonucleotide metabolic process	23	4.946236559139785	0.005029371445110228	PDE9A_HUMAN, AT5G3_MOUSE, NUDT9_HUMAN, FAK2_HUMAN, WFS1_MOUSE, G3P_DANRE, GNAI3_HUMAN, RORA_HUMAN, ADNP_HUMAN, PUR1_CHICK, ALDCB_DANRE, SDHF2_DANRE, DHTK1_DANRE, BAD_HUMAN, PCLI1_MOUSE, ENTP5_CHICK, PURA2_DANRE, G3P_CHICK, MON2_HUMAN, PUR9_HUMAN, AT5G1_MOUSE, MTG16_CHICK, ANPRA_RAT	411	281	9496	1.8911257154237127	0.9999999999298257	0.36772580272183375	9.080162177279217
GOTERM_BP_ALL	GO:0030900~forebrain development	16	3.4408602150537635	0.00509841227830404	ROBO1_MOUSE, FRS2_HUMAN, DOCK7_HUMAN, CP045_RAT, HTRA2_BOVIN, PROX1_HUMAN, DISP1_DANRE, ARI1A_MOUSE, BAD_HUMAN, ROBO2_HUMAN, PUR9_HUMAN, RTN4_RAT, DYHC2_HUMAN, KIRR3_HUMAN, GDPD5_CHICK, GLI3_HUMAN	411	165	9496	2.240448278404483	0.9999999999491331	0.3660619476827174	9.199197876660413
GOTERM_BP_ALL	GO:0042559~pteridine-containing compound biosynthetic process	5	1.0752688172043012	0.005207103538725178	PUR9_HUMAN, SPRE_BOVIN, C1TC_RAT, ATF1A_DANRE, MTHFS_HUMAN	411	17	9496	6.795477315013597	0.9999999999693511	0.3666693732401649	9.386297227216446
GOTERM_BP_ALL	GO:0009725~response to hormone	33	7.096774193548387	0.00528891817618468	LEPR_HUMAN, 4EBP2_MOUSE, AATC_CHICK, CDN1A_HUMAN, ATRAP_HUMAN, KHK_RAT, SSR2_PIG, NR0B2_MOUSE, CDN1B_HUMAN, BAD_HUMAN, ANGL3_MOUSE, PCLI1_MOUSE, MMP14_RAT, PTN11_RAT, HMGB2_CHICK, KHK_HUMAN, GHR_RABIT, FAK2_HUMAN, KANK2_HUMAN, ALDH2_RAT, RORA_HUMAN, NR0B1_PIG, KLOT_HUMAN, ACACA_MOUSE, ARI1A_MOUSE, RADI_HUMAN, RBM4_MOUSE, DEN4C_MOUSE, ROBO2_HUMAN, SOCS2_HUMAN, APOB_HUMAN, INHBB_CHICK, 1433F_HUMAN	411	461	9496	1.6539100970597083	0.9999999999790692	0.3657845941318443	9.52689069119188
GOTERM_BP_ALL	GO:0071466~cellular response to xenobiotic stimulus	6	1.2903225806451613	0.005381498127304715	ST1S3_DANRE, RORA_HUMAN, AS3MT_RAT, MGST3_HUMAN, CP2J2_HUMAN, NCEH1_BOVIN	411	27	9496	5.134360638010273	0.999999999986406	0.3655104300148633	9.685734535635703
GOTERM_BP_ALL	GO:0006805~xenobiotic metabolic process	6	1.2903225806451613	0.005381498127304715	ST1S3_DANRE, RORA_HUMAN, AS3MT_RAT, MGST3_HUMAN, CP2J2_HUMAN, NCEH1_BOVIN	411	27	9496	5.134360638010273	0.999999999986406	0.3655104300148633	9.685734535635703
GOTERM_BP_ALL	GO:0007420~brain development	27	5.806451612903226	0.0053953583653845675	CP045_RAT, DOCK7_HUMAN, PROX1_HUMAN, XCT_MOUSE, BAD_HUMAN, PUR9_HUMAN, PTN11_RAT, DYHC2_HUMAN, SPTN2_RAT, FRS2_HUMAN, ROBO1_MOUSE, RORA_HUMAN, CBS_MOUSE, CN37_BOVIN, DISP1_DANRE, HTRA2_BOVIN, ARI1A_MOUSE, PCD19_MOUSE, ROBO2_HUMAN, ABR_BOVIN, CTND1_HUMAN, RTN4_RAT, SPHK2_HUMAN, 1433F_HUMAN, KIRR3_HUMAN, GDPD5_CHICK, GLI3_HUMAN	411	353	9496	1.7672091147825728	0.9999999999872566	0.3610726318365106	9.709492465980318
GOTERM_BP_ALL	GO:1901657~glycosyl compound metabolic process	23	4.946236559139785	0.005462604969981995	AT5G3_MOUSE, NUDT9_HUMAN, G3P_DANRE, GNAI3_HUMAN, KLOT_HUMAN, PUR1_CHICK, ALDCB_DANRE, TYPH_HUMAN, SDHF2_DANRE, DHTK1_DANRE, MTNA_DANRE, BAD_HUMAN, TYPH_RAT, PCLI1_MOUSE, ENTP5_CHICK, PURA2_DANRE, G3P_CHICK, PUR9_HUMAN, MON2_HUMAN, TYPH_MOUSE, AT5G1_MOUSE, MTG16_CHICK, ADAL_DANRE	411	283	9496	1.8777608693783154	0.9999999999906863	0.3595638828718194	9.82467634218105
GOTERM_BP_ALL	GO:0019693~ribose phosphate metabolic process	24	5.161290322580645	0.005596763495454972	PDE9A_HUMAN, AT5G3_MOUSE, NUDT9_HUMAN, FAK2_HUMAN, G6PD_TAKRU, WFS1_MOUSE, G3P_DANRE, GNAI3_HUMAN, RORA_HUMAN, ADNP_HUMAN, PUR1_CHICK, ALDCB_DANRE, SDHF2_DANRE, DHTK1_DANRE, BAD_HUMAN, PCLI1_MOUSE, ENTP5_CHICK, PURA2_DANRE, G3P_CHICK, MON2_HUMAN, PUR9_HUMAN, AT5G1_MOUSE, MTG16_CHICK, ANPRA_RAT	411	301	9496	1.842229066129932	0.9999999999950175	0.3615477710269458	10.05405521571403
GOTERM_BP_ALL	GO:0044242~cellular lipid catabolic process	13	2.795698924731183	0.006339827604338133	THIL_DANRE, PLPL2_HUMAN, AUHM_MOUSE, LIPL_RAT, PLCG2_HUMAN, ACAD8_HUMAN, LIPS_HUMAN, ANGL3_MOUSE, CPT1A_HUMAN, ABD12_DANRE, APOB_HUMAN, APOEB_DANRE, NEUR3_MOUSE	411	122	9496	2.4619680108491884	0.9999999999998443	0.39338056216745754	11.314543652501419
GOTERM_BP_ALL	GO:0016042~lipid catabolic process	17	3.655913978494624	0.0066107493362053925	THIL_DANRE, PLPL2_HUMAN, AUHM_MOUSE, CP24A_HUMAN, PLCG2_HUMAN, LIPL_RAT, NCEH1_BOVIN, CP27A_RAT, ACAD8_HUMAN, LIPS_HUMAN, ANGL3_MOUSE, CPT1A_HUMAN, ABD12_DANRE, APOB_HUMAN, APOEB_DANRE, NEUR3_MOUSE, 1433F_HUMAN	411	186	9496	2.1117128430526124	0.999999999999956	0.4010618505075334	11.769942923610143
GOTERM_BP_ALL	GO:0009056~catabolic process	73	15.698924731182796	0.006918222649676151	PDE9A_HUMAN, AUHM_MOUSE, RBSK_HUMAN, PRDX1_RAT, FBXL5_SALSA, TRI32_HUMAN, BNI3L_BOVIN, ALAT2_DANRE, KHK_RAT, CP24A_HUMAN, ALDCB_DANRE, ATS2_BOVIN, EZRI_HUMAN, TYPH_HUMAN, CP27A_RAT, ACAD8_HUMAN, ANGL3_MOUSE, G3P_CHICK, KHK_HUMAN, DERL2_MOUSE, PLPL2_HUMAN, THIL_DANRE, FBW1B_HUMAN, CASP8_MOUSE, NCEH1_BOVIN, RADI_HUMAN, DHTK1_DANRE, 2A5G_HUMAN, APOEB_DANRE, SIAH2_DANRE, METK1_BOVIN, ADAL_DANRE, CAN1…	411	1260	9496	1.3386011663383928	0.9999999999999896	0.4100549663167614	12.284099564525341
GOTERM_BP_ALL	GO:0006796~phosphate-containing compound metabolic process	97	20.86021505376344	0.006990375574810914	AT5G3_MOUSE, FNIP1_HUMAN, PDE9A_HUMAN, T150A_XENTR, G6PD_TAKRU, RBSK_HUMAN, PR15B_HUMAN, ADNP_HUMAN, FNIP1_CHICK, PUR1_CHICK, KHK_RAT, PCLI1_MOUSE, PURA2_DANRE, G3P_CHICK, C1TC_RAT, KHK_HUMAN, ANPRA_RAT, WNK3_HUMAN, FBW1B_HUMAN, RPKL1_HUMAN, PI42B_RAT, MAGI3_XENTR, TBK1_HUMAN, PCY2_BOVIN, DHTK1_DANRE, TEC_MOUSE, SERC5_DANRE, SERC1_MOUSE, FITM1_DANRE, LIMD1_BOVIN, ODPA_HUMAN, PRDX1_CHICK, TEC_HUMA…	411	1763	9496	1.2712129429900647	0.9999999999999926	0.4082365682966629	12.404341896569415
GOTERM_BP_ALL	GO:0009116~nucleoside metabolic process	22	4.731182795698925	0.007076636161880284	AT5G3_MOUSE, NUDT9_HUMAN, G3P_DANRE, GNAI3_HUMAN, PUR1_CHICK, ALDCB_DANRE, TYPH_HUMAN, SDHF2_DANRE, DHTK1_DANRE, MTNA_DANRE, BAD_HUMAN, TYPH_RAT, PCLI1_MOUSE, ENTP5_CHICK, PURA2_DANRE, G3P_CHICK, PUR9_HUMAN, MON2_HUMAN, TYPH_MOUSE, AT5G1_MOUSE, MTG16_CHICK, ADAL_DANRE	411	272	9496	1.868756261628739	0.999999999999995	0.4070911529551695	12.547889682303593
GOTERM_BP_ALL	GO:0007417~central nervous system development	32	6.881720430107527	0.00709248703213048	CP045_RAT, DOCK7_HUMAN, PROX1_HUMAN, XCT_MOUSE, BAD_HUMAN, PUR9_HUMAN, PTN11_RAT, DYHC2_HUMAN, SPTN2_RAT, FRS2_HUMAN, ROBO1_MOUSE, RHEB_MOUSE, RORA_HUMAN, CBS_MOUSE, CN37_BOVIN, DISP1_DANRE, HTRA2_BOVIN, ARI1A_MOUSE, VTNC_RABIT, PCD19_MOUSE, ROBO2_HUMAN, ABR_BOVIN, SCN1B_BOVIN, CTND1_HUMAN, FOXA2_ORYLA, RTN4_RAT, SPHK2_HUMAN, ANKL2_HUMAN, 1433F_HUMAN, KIRR3_HUMAN, GDPD5_CHICK, GLI3_HUMAN	411	452	9496	1.6357255129944233	0.9999999999999953	0.40291979648629894	12.57424315750556
GOTERM_BP_ALL	GO:0009259~ribonucleotide metabolic process	23	4.946236559139785	0.007237076172146997	PDE9A_HUMAN, AT5G3_MOUSE, NUDT9_HUMAN, FAK2_HUMAN, WFS1_MOUSE, G3P_DANRE, GNAI3_HUMAN, RORA_HUMAN, ADNP_HUMAN, PUR1_CHICK, ALDCB_DANRE, SDHF2_DANRE, DHTK1_DANRE, BAD_HUMAN, PCLI1_MOUSE, ENTP5_CHICK, PURA2_DANRE, G3P_CHICK, MON2_HUMAN, PUR9_HUMAN, AT5G1_MOUSE, MTG16_CHICK, ANPRA_RAT	411	290	9496	1.8324356070140113	0.9999999999999977	0.40438400810879216	12.814288449772915
GOTERM_BP_ALL	GO:0051188~cofactor biosynthetic process	14	3.010752688172043	0.00741770265719778	ELOV6_DANRE, COQ4_DANRE, CQ10X_DANRE, ODPA_HUMAN, PUR9_HUMAN, ODPB_BOVIN, SPRE_BOVIN, PNCB_DANRE, C1TC_RAT, METK1_BOVIN, ATF1A_DANRE, ELOV5_RAT, MTHFS_HUMAN, ACACA_MOUSE	411	140	9496	2.310462287104623	0.999999999999999	0.4073150396492313	13.113285668385533
GOTERM_BP_ALL	GO:0006793~phosphorus metabolic process	97	20.86021505376344	0.0075746417913296355	AT5G3_MOUSE, FNIP1_HUMAN, PDE9A_HUMAN, T150A_XENTR, G6PD_TAKRU, RBSK_HUMAN, PR15B_HUMAN, ADNP_HUMAN, FNIP1_CHICK, PUR1_CHICK, KHK_RAT, PCLI1_MOUSE, PURA2_DANRE, G3P_CHICK, C1TC_RAT, KHK_HUMAN, ANPRA_RAT, WNK3_HUMAN, FBW1B_HUMAN, RPKL1_HUMAN, PI42B_RAT, MAGI3_XENTR, TBK1_HUMAN, PCY2_BOVIN, DHTK1_DANRE, TEC_MOUSE, SERC5_DANRE, SERC1_MOUSE, FITM1_DANRE, LIMD1_BOVIN, ODPA_HUMAN, PRDX1_CHICK, TEC_HUMA…	411	1768	9496	1.2676178837621517	0.9999999999999996	0.409170954558704	13.37228374597198
GOTERM_BP_ALL	GO:0019433~triglyceride catabolic process	5	1.0752688172043012	0.007920798293021815	PLPL2_HUMAN, LIPS_HUMAN, APOEB_DANRE, APOB_HUMAN, LIPL_RAT	411	19	9496	6.0801639134332195	0.9999999999999999	0.4185783431693686	13.940966474709493
GOTERM_BP_ALL	GO:1901607~alpha-amino acid biosynthetic process	8	1.7204301075268817	0.008151068796697324	AATC_CHICK, CBS_MACFA, MTNA_DANRE, GLSK_HUMAN, CBS_MOUSE, C1TC_RAT, GLNA_BOVIN, SPS2_PIG	411	54	9496	3.4229070920068487	1.0	0.42306180531793014	14.317305889988962
GOTERM_BP_ALL	GO:0045087~innate immune response	26	5.591397849462366	0.008389934602356158	CFAB_GORGO, FAK2_HUMAN, RPC10_HUMAN, PP11_DROME, PRDX1_RAT, FBW1B_HUMAN, TRI32_HUMAN, IRAK4_HUMAN, TBK1_HUMAN, ACK1_MOUSE, PRDX1_CHICK, TAP2_RAT, PLCG2_HUMAN, TEC_HUMAN, TOLIP_SALSA, TEC_MOUSE, CO2_BOVIN, ATG5_BOVIN, CD59_PIG, G3P_CHICK, SERC5_DANRE, CD226_HUMAN, CFAH_HUMAN, CFAH_MOUSE, HMGB2_CHICK, CO3_ONCMY	411	347	9496	1.7311821171389108	1.0	0.4277148014267912	14.706045689857838
GOTERM_BP_ALL	GO:0035794~positive regulation of mitochondrial membrane permeability	6	1.2903225806451613	0.008544671733915384	SHLB1_CHICK, BAD_HUMAN, BNI3L_BOVIN, HEBP2_MOUSE, 1433F_HUMAN, BNIP3_MOUSE	411	30	9496	4.620924574209245	1.0	0.42904744228472436	14.956979002933114
GOTERM_BP_ALL	GO:0009410~response to xenobiotic stimulus	6	1.2903225806451613	0.008544671733915384	ST1S3_DANRE, RORA_HUMAN, AS3MT_RAT, MGST3_HUMAN, CP2J2_HUMAN, NCEH1_BOVIN	411	30	9496	4.620924574209245	1.0	0.42904744228472436	14.956979002933114
GOTERM_BP_ALL	GO:0050896~response to stimulus	203	43.655913978494624	0.008647404209371885	RRAS2_MOUSE, PR15B_HUMAN, ADNP_HUMAN, FNIP1_CHICK, BNI3L_BOVIN, ANTR1_RAT, CO2_BOVIN, MGST3_BOVIN, KHK_HUMAN, ROBO1_MOUSE, WNK3_HUMAN, RPC10_HUMAN, RPKL1_HUMAN, PAR1_XENLA, TEC_MOUSE, ATG5_BOVIN, LZTS2_XENTR, SCN1B_BOVIN, BORG4_MOUSE, RTN4_RAT, LSP1_MOUSE, LIMD1_BOVIN, DCNL3_HUMAN, TRI39_MOUSE, FURIN_BOVIN, PRDX1_CHICK, ARHGJ_HUMAN, TEC_HUMAN, MMP14_RAT, CGRE1_HUMAN, G6PT1_HUMAN, ALDH2_RAT, CP2J2…	411	4124	9496	1.137303211159647	1.0	0.4284131086843136	15.123191329960461
GOTERM_BP_ALL	GO:0072522~purine-containing compound biosynthetic process	14	3.010752688172043	0.009319324001350108	AT5G3_MOUSE, FAK2_HUMAN, WFS1_MOUSE, GNAI3_HUMAN, ADNP_HUMAN, PUR1_CHICK, PCLI1_MOUSE, PURA2_DANRE, PUR9_HUMAN, MON2_HUMAN, C1TC_RAT, AT5G1_MOUSE, ADAL_DANRE, ANPRA_RAT	411	144	9496	2.2462827791294946	1.0	0.44829632561666266	16.202737210625717
GOTERM_BP_ALL	GO:0042594~response to starvation	11	2.3655913978494625	0.00952620180212424	FNIP1_HUMAN, ATG5_BOVIN, CDN1A_HUMAN, DAP1_BOVIN, FNIP1_CHICK, GBRAP_RAT, GLNA_BOVIN, INHBB_CHICK, E2AK4_HUMAN, SIR2_DANRE, KLF10_HUMAN	411	98	9496	2.593376036546005	1.0	0.451075208296169	16.53249242022422
GOTERM_BP_ALL	GO:0060548~negative regulation of cell death	34	7.311827956989248	0.00967922136882737	FNIP1_HUMAN, LR14B_DANRE, CDN1A_HUMAN, TRI32_HUMAN, FNIP1_CHICK, ADNP_HUMAN, BNI3L_BOVIN, HGFL_HUMAN, PLCG2_HUMAN, HIPK3_HUMAN, AVEN_MOUSE, CDN1B_HUMAN, BAD_HUMAN, G3P_CHICK, HMGB2_CHICK, CIB1_HUMAN, SHLB1_CHICK, FAK2_HUMAN, WNK3_HUMAN, KANK2_HUMAN, WFS1_MOUSE, ALDH2_RAT, CASP8_MOUSE, CBS_MOUSE, CAPON_MOUSE, FIBA_CHICK, CD59_HUMAN, HIPK3_MOUSE, SOCS2_HUMAN, SPHK2_HUMAN, APOEB_DANRE, ANKL2_HUMAN, …	411	500	9496	1.5711143552311435	1.0	0.45192821495087065	16.77560862823615
