## Additional File S1 for "Sex-specific co-expression networks and sex-biased gene expression in the salmonid Brook Charr *Salvelinus fontinalis*": male_go_bpall_darkmagenta.txt

Category	Term	Count	%	PValue	Genes	List Total	Pop Hits	Pop Total	Fold Enrichment	Bonferroni	Benjamini	FDR
GOTERM_BP_ALL	GO:0051607~defense response to virus	7	18.421052631578945	2.780427556941187E-6	DDX58_MOUSE, DHX58_MOUSE, I10R2_HUMAN, IFIT5_HUMAN, IF44L_HUMAN, TLR3_BOVIN, IRF9_HUMAN	31	131	9496	16.36838217187885	0.002768251434147273	0.002768251434147273	0.004391222535804484
GOTERM_BP_ALL	GO:0009615~response to virus	7	18.421052631578945	9.172666612721577E-6	DDX58_MOUSE, DHX58_MOUSE, I10R2_HUMAN, IFIT5_HUMAN, IF44L_HUMAN, TLR3_BOVIN, IRF9_HUMAN	31	161	9496	13.318373071528752	0.009103500485352134	0.004562156880376644	0.014486015222092696
GOTERM_BP_ALL	GO:0051704~multi-organism process	13	34.21052631578947	1.1938370859532689E-5	DDX58_MOUSE, HOIL1_HUMAN, DHX58_MOUSE, IF4G1_HUMAN, PAR11_HUMAN, I10R2_HUMAN, IFIT5_HUMAN, IF44L_HUMAN, CD9_RAT, CMPK2_MOUSE, HERC4_HUMAN, IRF9_HUMAN, TLR3_BOVIN	31	931	9496	4.277329267870136	0.011832070745335432	0.003959681968343731	0.018853392530759905
GOTERM_BP_ALL	GO:0032606~type I interferon production	5	13.157894736842104	1.55369732817552E-5	DDX58_MOUSE, DHX58_MOUSE, IRF7_MOUSE, NMI_HUMAN, TLR3_BOVIN	31	49	9496	31.257406188281763	0.01537112228423565	0.0038651317498757942	0.02453574801960512
GOTERM_BP_ALL	GO:0032479~regulation of type I interferon production	5	13.157894736842104	1.6851016200094545E-5	DDX58_MOUSE, DHX58_MOUSE, IRF7_MOUSE, NMI_HUMAN, TLR3_BOVIN	31	50	9496	30.63225806451613	0.016660261595116133	0.003354482052283392	0.02661060564020934
GOTERM_BP_ALL	GO:0016032~viral process	9	23.684210526315788	2.026609465827185E-5	DDX58_MOUSE, HOIL1_HUMAN, DHX58_MOUSE, IF4G1_HUMAN, I10R2_HUMAN, IFIT5_HUMAN, IF44L_HUMAN, TLR3_BOVIN, IRF9_HUMAN	31	391	9496	7.0509033908093395	0.02000273792087448	0.0033619195700493876	0.032002783932483236
GOTERM_BP_ALL	GO:0044764~multi-organism cellular process	9	23.684210526315788	2.1419399321696958E-5	DDX58_MOUSE, HOIL1_HUMAN, DHX58_MOUSE, IF4G1_HUMAN, I10R2_HUMAN, IFIT5_HUMAN, IF44L_HUMAN, TLR3_BOVIN, IRF9_HUMAN	31	394	9496	6.997216309153431	0.02112895848718843	0.0030461182578824797	0.033823712588121335
GOTERM_BP_ALL	GO:0006952~defense response	11	28.947368421052634	2.4435405815607666E-5	DDX58_MOUSE, DHX58_MOUSE, IF4G1_HUMAN, I10R2_HUMAN, STAT1_PIG, IFIT5_HUMAN, IRF7_MOUSE, IF44L_HUMAN, NMI_HUMAN, TLR3_BOVIN, IRF9_HUMAN	31	673	9496	5.006758376072473	0.02406802939949959	0.0030406674348549823	0.038585475420105375
GOTERM_BP_ALL	GO:0044403~symbiosis, encompassing mutualism through parasitism	9	23.684210526315788	3.061591060199574E-5	DDX58_MOUSE, HOIL1_HUMAN, DHX58_MOUSE, IF4G1_HUMAN, I10R2_HUMAN, IFIT5_HUMAN, IF44L_HUMAN, TLR3_BOVIN, IRF9_HUMAN	31	414	9496	6.659186535764376	0.030063360906906644	0.0033858694325707983	0.04834278067620268
GOTERM_BP_ALL	GO:0044419~interspecies interaction between organisms	9	23.684210526315788	3.061591060199574E-5	DDX58_MOUSE, HOIL1_HUMAN, DHX58_MOUSE, IF4G1_HUMAN, I10R2_HUMAN, IFIT5_HUMAN, IF44L_HUMAN, TLR3_BOVIN, IRF9_HUMAN	31	414	9496	6.659186535764376	0.030063360906906644	0.0033858694325707983	0.04834278067620268
GOTERM_BP_ALL	GO:0098542~defense response to other organism	7	18.421052631578945	5.2484147098078314E-5	DDX58_MOUSE, DHX58_MOUSE, I10R2_HUMAN, IFIT5_HUMAN, IF44L_HUMAN, TLR3_BOVIN, IRF9_HUMAN	31	219	9496	9.79113271468552	0.050982526370602854	0.005219139502962711	0.08285950719556512
GOTERM_BP_ALL	GO:0045087~innate immune response	8	21.052631578947366	8.056746289190776E-5	DDX58_MOUSE, DHX58_MOUSE, STAT1_PIG, IFIT5_HUMAN, IRF7_MOUSE, NMI_HUMAN, TLR3_BOVIN, IRF9_HUMAN	31	347	9496	7.062192060983546	0.07718730570593502	0.0072760365868064225	0.1271697113690462
GOTERM_BP_ALL	GO:0002252~immune effector process	8	21.052631578947366	9.300989262262954E-5	DDX58_MOUSE, DHX58_MOUSE, I10R2_HUMAN, IFIT5_HUMAN, IRF7_MOUSE, IF44L_HUMAN, TLR3_BOVIN, IRF9_HUMAN	31	355	9496	6.9030440708768745	0.08856516152816041	0.007698147615025297	0.1467956468592435
GOTERM_BP_ALL	GO:0006955~immune response	10	26.31578947368421	1.0998529700812102E-4	DDX58_MOUSE, HOIL1_HUMAN, DHX58_MOUSE, I10R2_HUMAN, STAT1_PIG, IFIT5_HUMAN, IRF7_MOUSE, NMI_HUMAN, TLR3_BOVIN, IRF9_HUMAN	31	642	9496	4.771379760828058	0.10386245863195187	0.008400011222059134	0.17356579587682885
GOTERM_BP_ALL	GO:0051707~response to other organism	8	21.052631578947366	1.520256454451111E-4	DDX58_MOUSE, DHX58_MOUSE, I10R2_HUMAN, CMPK2_MOUSE, IFIT5_HUMAN, IF44L_HUMAN, TLR3_BOVIN, IRF9_HUMAN	31	384	9496	6.381720430107527	0.14065180587737425	0.010768817396348718	0.23983433059412418
GOTERM_BP_ALL	GO:0043207~response to external biotic stimulus	8	21.052631578947366	1.520256454451111E-4	DDX58_MOUSE, DHX58_MOUSE, I10R2_HUMAN, CMPK2_MOUSE, IFIT5_HUMAN, IF44L_HUMAN, TLR3_BOVIN, IRF9_HUMAN	31	384	9496	6.381720430107527	0.14065180587737425	0.010768817396348718	0.23983433059412418
GOTERM_BP_ALL	GO:0019221~cytokine-mediated signaling pathway	6	15.789473684210526	2.0759009066841644E-4	HOIL1_HUMAN, I10R2_HUMAN, STAT1_PIG, IRF7_MOUSE, NMI_HUMAN, IRF9_HUMAN	31	177	9496	10.383816293056315	0.1869712486554953	0.013704480436383837	0.3273577857256904
GOTERM_BP_ALL	GO:0002376~immune system process	13	34.21052631578947	2.119272319450648E-4	DDX58_MOUSE, HOIL1_HUMAN, DHX58_MOUSE, LEG9_BOVIN, STAT1_PIG, I10R2_HUMAN, IFIT5_HUMAN, IF44L_HUMAN, IRF7_MOUSE, IRF9_HUMAN, TLR3_BOVIN, NMI_HUMAN, HERC6_HUMAN	31	1242	9496	3.2062749987013666	0.19048003485668175	0.013120283902055996	0.33418649405571044
GOTERM_BP_ALL	GO:0009607~response to biotic stimulus	8	21.052631578947366	2.2808695821181261E-4	DDX58_MOUSE, DHX58_MOUSE, I10R2_HUMAN, CMPK2_MOUSE, IFIT5_HUMAN, IF44L_HUMAN, TLR3_BOVIN, IRF9_HUMAN	31	410	9496	5.977025963808025	0.20342073271214056	0.01328906521699369	0.35962567573196713
GOTERM_BP_ALL	GO:0006950~response to stress	16	42.10526315789473	2.937882132804077E-4	DDX58_MOUSE, DHX58_MOUSE, IF4G1_HUMAN, UBA1_RABIT, I10R2_HUMAN, STAT1_PIG, IFIT5_HUMAN, IF44L_HUMAN, TRAP1_HUMAN, DTX3L_MOUSE, CD9_RAT, DGKE_HUMAN, IRF7_MOUSE, NMI_HUMAN, IRF9_HUMAN, TLR3_BOVIN	31	1943	9496	2.522471070675543	0.25394047024234767	0.016143271373400325	0.4629921692697936
GOTERM_BP_ALL	GO:0045088~regulation of innate immune response	5	13.157894736842104	0.001220340056636625	DDX58_MOUSE, DHX58_MOUSE, IRF7_MOUSE, NMI_HUMAN, TLR3_BOVIN	31	151	9496	10.143131809442428	0.7040077543334704	0.06206520120087644	1.910063241852833
GOTERM_BP_ALL	GO:0001817~regulation of cytokine production	6	15.789473684210526	0.0018654113891896557	DDX58_MOUSE, DHX58_MOUSE, IRF7_MOUSE, TRI16_MOUSE, NMI_HUMAN, TLR3_BOVIN	31	287	9496	6.403956389794312	0.8445687823534834	0.08887720445843994	2.9058623817925677
GOTERM_BP_ALL	GO:0071345~cellular response to cytokine stimulus	6	15.789473684210526	0.0018654113891896557	HOIL1_HUMAN, I10R2_HUMAN, STAT1_PIG, IRF7_MOUSE, NMI_HUMAN, IRF9_HUMAN	31	287	9496	6.403956389794312	0.8445687823534834	0.08887720445843994	2.9058623817925677
GOTERM_BP_ALL	GO:0001819~positive regulation of cytokine production	5	13.157894736842104	0.002521116579280527	DDX58_MOUSE, DHX58_MOUSE, IRF7_MOUSE, TRI16_MOUSE, TLR3_BOVIN	31	184	9496	8.32398316970547	0.9192766211887615	0.11294132154243819	3.908366674513608
GOTERM_BP_ALL	GO:0016567~protein ubiquitination	7	18.421052631578945	0.0026033170667036196	HOIL1_HUMAN, UBA1_RABIT, DTX3L_MOUSE, RN213_MOUSE, HERC4_HUMAN, NMI_HUMAN, HERC6_HUMAN	31	455	9496	4.712655086848635	0.9256440404867612	0.11142074080759756	4.033356408314626
GOTERM_BP_ALL	GO:0001816~cytokine production	6	15.789473684210526	0.0028015001533172584	DDX58_MOUSE, DHX58_MOUSE, IRF7_MOUSE, TRI16_MOUSE, NMI_HUMAN, TLR3_BOVIN	31	315	9496	5.834715821812597	0.9390081728119232	0.11450579437909836	4.3340772837901165
GOTERM_BP_ALL	GO:0002757~immune response-activating signal transduction	5	13.157894736842104	0.003407022741930958	DDX58_MOUSE, HOIL1_HUMAN, DHX58_MOUSE, IRF7_MOUSE, TLR3_BOVIN	31	200	9496	7.658064516129032	0.9667134324680502	0.1321835552498346	5.247431442264327
GOTERM_BP_ALL	GO:0002764~immune response-regulating signaling pathway	5	13.157894736842104	0.0044123466456785325	DDX58_MOUSE, HOIL1_HUMAN, DHX58_MOUSE, IRF7_MOUSE, TLR3_BOVIN	31	215	9496	7.123780945236309	0.9878307554328354	0.16167861515748239	6.745819733026092
GOTERM_BP_ALL	GO:0034097~response to cytokine	6	15.789473684210526	0.004791476979896578	HOIL1_HUMAN, I10R2_HUMAN, STAT1_PIG, IRF7_MOUSE, NMI_HUMAN, IRF9_HUMAN	31	357	9496	5.148278666305232	0.9916757632355016	0.16821085759856125	7.305109968259815
GOTERM_BP_ALL	GO:0032446~protein modification by small protein conjugation	7	18.421052631578945	0.004950781961611195	HOIL1_HUMAN, UBA1_RABIT, DTX3L_MOUSE, RN213_MOUSE, HERC4_HUMAN, NMI_HUMAN, HERC6_HUMAN	31	518	9496	4.1394943330427205	0.9929037474820787	0.16745352997793306	7.539176713751661
GOTERM_BP_ALL	GO:0050776~regulation of immune response	6	15.789473684210526	0.006441242104608858	DDX58_MOUSE, HOIL1_HUMAN, DHX58_MOUSE, IRF7_MOUSE, NMI_HUMAN, TLR3_BOVIN	31	383	9496	4.798787164153962	0.9984078821841599	0.20554273118154576	9.702448413858589
GOTERM_BP_ALL	GO:0002253~activation of immune response	5	13.157894736842104	0.006991575574889215	DDX58_MOUSE, HOIL1_HUMAN, DHX58_MOUSE, IRF7_MOUSE, TLR3_BOVIN	31	245	9496	6.251481237656352	0.9990836230565997	0.21432318708627662	10.489154794912213
