## Additional File S1 for "Sex-specific co-expression networks and sex-biased gene expression in the salmonid Brook Charr *Salvelinus fontinalis*": male_go_bpall_floralwhite.txt

Category	Term	Count	%	PValue	Genes	List Total	Pop Hits	Pop Total	Fold Enrichment	Bonferroni	Benjamini	FDR
GOTERM_BP_ALL	GO:0006749~glutathione metabolic process	5	13.88888888888889	8.042249561599706E-6	GSHR_MOUSE, GSTO1_HUMAN, GSTP1_RAT, GSH1_HUMAN, ETHE1_MOUSE	33	39	9496	36.8919968919969	0.009110363655654097	0.009110363655654097	0.012915024670834274
GOTERM_BP_ALL	GO:0044710~single-organism metabolic process	21	58.333333333333336	1.1539939400179253E-5	PSD10_HUMAN, GSHR_MOUSE, CBS_MACFA, G6PD_TAKRU, ACOXL_MOUSE, GSTO1_HUMAN, CBR1_PONAB, UBXN4_BOVIN, UGDH_HUMAN, MAON_MOUSE, TALDO_RAT, GLGB_HUMAN, SPYA_CALJA, AIFM3_HUMAN, SPYA_FELCA, ETHE1_MOUSE, 6PGD_HUMAN, TRXR3_HUMAN, GSTP1_RAT, GSH1_HUMAN, PIR_HUMAN	33	2434	9496	2.482707103906775	0.013046671425257728	0.0065447526059655425	0.018531466317806
GOTERM_BP_ALL	GO:0055114~oxidation-reduction process	11	30.555555555555557	2.7922917102503258E-5	GSHR_MOUSE, 6PGD_HUMAN, GSTO1_HUMAN, ACOXL_MOUSE, TRXR3_HUMAN, UGDH_HUMAN, MAON_MOUSE, GLGB_HUMAN, AIFM3_HUMAN, PIR_HUMAN, ETHE1_MOUSE	33	635	9496	4.984776902887139	0.03127714883789501	0.010536340862608351	0.04483461753217455
GOTERM_BP_ALL	GO:0043122~regulation of I-kappaB kinase/NF-kappaB signaling	6	16.666666666666664	2.0532042277866382E-4	PSD10_HUMAN, OPTN_DANRE, CANT1_RAT, SQSTM_RAT, GSTP1_RAT, SQSTM_MOUSE	33	165	9496	10.463911845730028	0.2083838244284364	0.05674597959816763	0.3292341127177578
GOTERM_BP_ALL	GO:0006575~cellular modified amino acid metabolic process	5	13.88888888888889	2.5131381804957456E-4	GSHR_MOUSE, GSTO1_HUMAN, GSTP1_RAT, GSH1_HUMAN, ETHE1_MOUSE	33	93	9496	15.470837406321278	0.24876072408723582	0.05560069873713269	0.4028456700514438
GOTERM_BP_ALL	GO:0044281~small molecule metabolic process	13	36.11111111111111	3.3424732795281364E-4	PSD10_HUMAN, CBS_MACFA, G6PD_TAKRU, 6PGD_HUMAN, GSTO1_HUMAN, ACOXL_MOUSE, CBR1_PONAB, MAON_MOUSE, TALDO_RAT, SPYA_CALJA, GSTP1_RAT, SPYA_FELCA, GSH1_HUMAN	33	1209	9496	3.0941674812642552	0.3164374021812729	0.061437823105640055	0.5354503554108936
GOTERM_BP_ALL	GO:0043436~oxoacid metabolic process	9	25.0	4.504319266441136E-4	CBS_MACFA, 6PGD_HUMAN, GSTO1_HUMAN, ACOXL_MOUSE, MAON_MOUSE, SPYA_CALJA, GSTP1_RAT, SPYA_FELCA, GSH1_HUMAN	33	567	9496	4.567580567580567	0.40112777111756015	0.07062583359865704	0.7209427154955317
GOTERM_BP_ALL	GO:0019752~carboxylic acid metabolic process	9	25.0	4.504319266441136E-4	CBS_MACFA, 6PGD_HUMAN, GSTO1_HUMAN, ACOXL_MOUSE, MAON_MOUSE, SPYA_CALJA, GSTP1_RAT, SPYA_FELCA, GSH1_HUMAN	33	567	9496	4.567580567580567	0.40112777111756015	0.07062583359865704	0.7209427154955317
GOTERM_BP_ALL	GO:0051603~proteolysis involved in cellular protein catabolic process	8	22.22222222222222	7.754840541818471E-4	PSD10_HUMAN, UBXN4_BOVIN, SPYA_CALJA, SQSTM_RAT, SPYA_FELCA, KEAP1_PIG, SQSTM_MOUSE, GSH1_HUMAN	33	468	9496	4.918932918932919	0.5863947296885458	0.10448418907871837	1.2381768309889574
GOTERM_BP_ALL	GO:0006790~sulfur compound metabolic process	6	16.666666666666664	8.194244636738022E-4	GSHR_MOUSE, CBS_MACFA, GSTO1_HUMAN, GSTP1_RAT, GSH1_HUMAN, ETHE1_MOUSE	33	223	9496	7.74235629841011	0.606583844380636	0.09846295561961049	1.3079021180575245
GOTERM_BP_ALL	GO:0006082~organic acid metabolic process	9	25.0	9.077108898589958E-4	CBS_MACFA, 6PGD_HUMAN, GSTO1_HUMAN, ACOXL_MOUSE, MAON_MOUSE, SPYA_CALJA, GSTP1_RAT, SPYA_FELCA, GSH1_HUMAN	33	630	9496	4.110822510822511	0.64422049140139	0.09818367438006148	1.4478567897131533
GOTERM_BP_ALL	GO:0006508~proteolysis	11	30.555555555555557	9.411888349515605E-4	PSD10_HUMAN, DESI1_HUMAN, UBXN4_BOVIN, IL1R2_RAT, ATG4B_DANRE, SPYA_CALJA, SQSTM_RAT, SPYA_FELCA, KEAP1_PIG, SQSTM_MOUSE, GSH1_HUMAN	33	971	9496	3.259869550291795	0.6575320668793333	0.0928215618665974	1.5008784931884955
GOTERM_BP_ALL	GO:0044257~cellular protein catabolic process	8	22.22222222222222	0.0010421130907486626	PSD10_HUMAN, UBXN4_BOVIN, SPYA_CALJA, SQSTM_RAT, SPYA_FELCA, KEAP1_PIG, SQSTM_MOUSE, GSH1_HUMAN	33	492	9496	4.678984971667898	0.6947252416174885	0.09414731762447326	1.660558494450859
GOTERM_BP_ALL	GO:0044248~cellular catabolic process	11	30.555555555555557	0.0014771431122600552	PSD10_HUMAN, CBS_MACFA, GSTO1_HUMAN, ACOXL_MOUSE, UBXN4_BOVIN, SPYA_CALJA, SQSTM_RAT, SPYA_FELCA, KEAP1_PIG, SQSTM_MOUSE, GSH1_HUMAN	33	1029	9496	3.0761256883705865	0.814041475423102	0.12137969055819098	2.346078640094551
GOTERM_BP_ALL	GO:1901564~organonitrogen compound metabolic process	13	36.11111111111111	0.0016906090874954007	PSD10_HUMAN, GSHR_MOUSE, CBS_MACFA, 6PGD_HUMAN, G6PD_TAKRU, GSTO1_HUMAN, UGDH_HUMAN, TALDO_RAT, SPYA_CALJA, GSTP1_RAT, SPYA_FELCA, GSH1_HUMAN, ETHE1_MOUSE	33	1443	9496	2.5924105924105922	0.8542031798574526	0.12849934469764224	2.680816901451366
GOTERM_BP_ALL	GO:0010498~proteasomal protein catabolic process	6	16.666666666666664	0.0017114808609926307	PSD10_HUMAN, UBXN4_BOVIN, SPYA_CALJA, SPYA_FELCA, KEAP1_PIG, GSH1_HUMAN	33	263	9496	6.564811614241273	0.8576311166675751	0.12186557022782074	2.713488341408954
GOTERM_BP_ALL	GO:0030163~protein catabolic process	8	22.22222222222222	0.0023214917210694283	PSD10_HUMAN, UBXN4_BOVIN, SPYA_CALJA, SQSTM_RAT, SPYA_FELCA, KEAP1_PIG, SQSTM_MOUSE, GSH1_HUMAN	33	565	9496	4.074443550549746	0.9289895946210698	0.15236745241651561	3.663832587003246
GOTERM_BP_ALL	GO:0044265~cellular macromolecule catabolic process	8	22.22222222222222	0.004872377603801552	PSD10_HUMAN, UBXN4_BOVIN, SPYA_CALJA, SQSTM_RAT, SPYA_FELCA, KEAP1_PIG, SQSTM_MOUSE, GSH1_HUMAN	33	645	9496	3.5690862109466766	0.9961447439268389	0.2788873217595138	7.544372489077411
GOTERM_BP_ALL	GO:0032787~monocarboxylic acid metabolic process	6	16.666666666666664	0.006220334650181514	6PGD_HUMAN, ACOXL_MOUSE, MAON_MOUSE, SPYA_CALJA, GSTP1_RAT, SPYA_FELCA	33	355	9496	4.863508322663253	0.999175594985708	0.32597736824860446	9.535277087325756
GOTERM_BP_ALL	GO:0009056~catabolic process	11	30.555555555555557	0.006632296863798111	PSD10_HUMAN, CBS_MACFA, GSTO1_HUMAN, ACOXL_MOUSE, UBXN4_BOVIN, SPYA_CALJA, SQSTM_RAT, SPYA_FELCA, KEAP1_PIG, SQSTM_MOUSE, GSH1_HUMAN	33	1260	9496	2.5121693121693123	0.9994856948845888	0.3287159006532929	10.135669790038227
GOTERM_BP_ALL	GO:0008152~metabolic process	30	83.33333333333334	0.007209937048908838	CBS_MACFA, G6PD_TAKRU, CBR1_PONAB, MAON_MOUSE, UBXN4_BOVIN, CANT1_RAT, SPYA_FELCA, 6PGD_HUMAN, TRXR3_HUMAN, GSTP1_RAT, PIR_HUMAN, PSD10_HUMAN, GSHR_MOUSE, DESI1_HUMAN, ACOXL_MOUSE, GSTO1_HUMAN, DNJC2_DANRE, UGDH_HUMAN, MAFK_MOUSE, GLGB_HUMAN, TALDO_RAT, ATG4B_DANRE, SPYA_CALJA, AIFM3_HUMAN, KEAP1_PIG, SQSTM_MOUSE, ETHE1_MOUSE, IL1R2_RAT, SQSTM_RAT, GSH1_HUMAN	33	6731	9496	1.282532650828595	0.9997346948125178	0.3374978575148532	10.971230658882202
GOTERM_BP_ALL	GO:0044699~single-organism process	31	86.11111111111111	0.009497290339243323	CBS_MACFA, G6PD_TAKRU, AIFM2_TAEGU, CBR1_PONAB, MAON_MOUSE, UBXN4_BOVIN, CANT1_RAT, SPYA_FELCA, 6PGD_HUMAN, EX3L4_HUMAN, TRXR3_HUMAN, GSTP1_RAT, PIR_HUMAN, PSD10_HUMAN, GSHR_MOUSE, ACOXL_MOUSE, GSTO1_HUMAN, UGDH_HUMAN, MAFK_MOUSE, GLGB_HUMAN, TALDO_RAT, ATG4B_DANRE, SPYA_CALJA, AIFM3_HUMAN, KEAP1_PIG, SQSTM_MOUSE, ETHE1_MOUSE, IL1R2_RAT, OPTN_DANRE, SQSTM_RAT, GSH1_HUMAN	33	7226	9496	1.2344983183621434	0.9999807801440865	0.4037660894125229	14.208894465907173
GOTERM_BP_ALL	GO:0006511~ubiquitin-dependent protein catabolic process	6	16.666666666666664	0.009571708193090885	PSD10_HUMAN, UBXN4_BOVIN, SQSTM_RAT, KEAP1_PIG, SQSTM_MOUSE, GSH1_HUMAN	33	394	9496	4.3820950622981085	0.9999823551992794	0.391953034617999	14.312351983170169
GOTERM_BP_ALL	GO:0019941~modification-dependent protein catabolic process	6	16.666666666666664	0.009872753171741284	PSD10_HUMAN, UBXN4_BOVIN, SQSTM_RAT, KEAP1_PIG, SQSTM_MOUSE, GSH1_HUMAN	33	397	9496	4.348980993817266	0.9999875154916495	0.38793329090364426	14.729679331724732
