## Additional File S1 for "Sex-specific co-expression networks and sex-biased gene expression in the salmonid Brook Charr *Salvelinus fontinalis*": male_go_bpall_green.txt

Category	Term	Count	%	PValue	Genes	List Total	Pop Hits	Pop Total	Fold Enrichment	Bonferroni	Benjamini	FDR
GOTERM_BP_ALL	GO:0006412~translation	58	27.358490566037734	2.1104071987518278E-26	CIRBP_XENTR, RL38_RAT, RL7A_TAKRU, RS31_XENLA, EF2_CHICK, RL40_SHEEP, RL5_CHICK, RS4_ICTPU, RS5_HUMAN, CIRBP_PONAB, RS23_RAT, EF1A_DANRE, RS2_ICTPU, ADT2_RAT, RL27_ICTPU, RS27A_ICTPU, RL3_RAT, RL18A_SALSA, RS20_RAT, RS17_HUMAN, RLA1_CHICK, RS14_MOUSE, RS17_ICTPU, RT18C_HUMAN, RL28_MOUSE, RL6_HUMAN, RL23A_RAT, RS27L_BOVIN, RL17_HUMAN, RS30_RAT, RL27A_XENLA, RL8_DANRE, RL12_MOUSE, RL17_RAT, RS11_RA…	190	553	9496	5.241914913866946	4.9826713962530655E-23	4.9826713962530655E-23	3.698754071096346E-23
GOTERM_BP_ALL	GO:0043043~peptide biosynthetic process	58	27.358490566037734	7.021757126049293E-26	CIRBP_XENTR, RL38_RAT, RL7A_TAKRU, RS31_XENLA, EF2_CHICK, RL40_SHEEP, RL5_CHICK, RS4_ICTPU, RS5_HUMAN, CIRBP_PONAB, RS23_RAT, EF1A_DANRE, RS2_ICTPU, ADT2_RAT, RL27_ICTPU, RS27A_ICTPU, RL3_RAT, RL18A_SALSA, RS20_RAT, RS17_HUMAN, RLA1_CHICK, RS14_MOUSE, RS17_ICTPU, RT18C_HUMAN, RL28_MOUSE, RL6_HUMAN, RL23A_RAT, RS27L_BOVIN, RL17_HUMAN, RS30_RAT, RL27A_XENLA, RL8_DANRE, RL12_MOUSE, RL17_RAT, RS11_RA…	190	566	9496	5.121517574855868	1.6578368574602382E-22	8.289184287301191E-23	1.2306512587516404E-22
GOTERM_BP_ALL	GO:0043604~amide biosynthetic process	58	27.358490566037734	3.227677943688153E-24	CIRBP_XENTR, RL38_RAT, RL7A_TAKRU, RS31_XENLA, EF2_CHICK, RL40_SHEEP, RL5_CHICK, RS4_ICTPU, RS5_HUMAN, CIRBP_PONAB, RS23_RAT, EF1A_DANRE, RS2_ICTPU, ADT2_RAT, RL27_ICTPU, RS27A_ICTPU, RL3_RAT, RL18A_SALSA, RS20_RAT, RS17_HUMAN, RLA1_CHICK, RS14_MOUSE, RS17_ICTPU, RT18C_HUMAN, RL28_MOUSE, RL6_HUMAN, RL23A_RAT, RS27L_BOVIN, RL17_HUMAN, RS30_RAT, RL27A_XENLA, RL8_DANRE, RL12_MOUSE, RL17_RAT, RS11_RA…	190	610	9496	4.752096635030199	7.62054762504773E-21	2.5401825416825764E-21	5.6569115862878214E-21
GOTERM_BP_ALL	GO:0006518~peptide metabolic process	59	27.830188679245282	5.0816825129064684E-24	CIRBP_XENTR, RL38_RAT, RL7A_TAKRU, RS31_XENLA, EF2_CHICK, RL40_SHEEP, RL5_CHICK, RS4_ICTPU, RS5_HUMAN, CIRBP_PONAB, RS23_RAT, EF1A_DANRE, RS2_ICTPU, ADT2_RAT, RL27_ICTPU, RS27A_ICTPU, RL3_RAT, RL18A_SALSA, RS20_RAT, RS17_HUMAN, RLA1_CHICK, RS14_MOUSE, RS17_ICTPU, RT18C_HUMAN, RL28_MOUSE, RL6_HUMAN, RL23A_RAT, RS27L_BOVIN, RL17_HUMAN, RS30_RAT, RL27A_XENLA, RL8_DANRE, RL12_MOUSE, RL17_RAT, RS11_RA…	190	639	9496	4.614644592702414	1.1997852412972171E-20	2.999463103243043E-21	8.906287797799634E-21
GOTERM_BP_ALL	GO:0043603~cellular amide metabolic process	61	28.77358490566038	8.3399285427584E-22	CIRBP_XENTR, RL38_RAT, RL7A_TAKRU, RS31_XENLA, EF2_CHICK, RL40_SHEEP, RL5_CHICK, RS4_ICTPU, RS5_HUMAN, CIRBP_PONAB, RS23_RAT, EF1A_DANRE, RS2_ICTPU, ADT2_RAT, RL27_ICTPU, RS27A_ICTPU, RL3_RAT, RL18A_SALSA, RS20_RAT, RS17_HUMAN, DLDH_RAT, RLA1_CHICK, RS14_MOUSE, RS17_ICTPU, RT18C_HUMAN, RL28_MOUSE, RL6_HUMAN, RL23A_RAT, RS27L_BOVIN, RS30_RAT, RL17_HUMAN, RL27A_XENLA, RL8_DANRE, RL12_MOUSE, RL17_RA…	190	758	9496	4.022052492709346	1.9690571289452584E-18	3.9381142578905164E-19	1.4616773800063089E-18
GOTERM_BP_ALL	GO:1901564~organonitrogen compound metabolic process	83	39.15094339622642	4.736254327397619E-21	CIRBP_XENTR, RL38_RAT, RL7A_TAKRU, RS31_XENLA, EF2_CHICK, RL40_SHEEP, RL5_CHICK, RS4_ICTPU, RS5_HUMAN, DHSDB_DANRE, CIRBP_PONAB, RS23_RAT, EF1A_DANRE, RS2_ICTPU, RL27_ICTPU, ADT2_RAT, RS27A_ICTPU, 6PGD_HUMAN, RL3_RAT, ADK_HUMAN, RL18A_SALSA, RS20_RAT, RS17_HUMAN, DLDH_RAT, ENOA_ALLMI, RLA1_CHICK, RS14_MOUSE, RS17_ICTPU, RT18C_HUMAN, RL6_HUMAN, RL28_MOUSE, RL23A_RAT, RS27L_BOVIN, QCR7_BOVIN, SAP_H…	190	1443	9496	2.874741948426159	1.1182296466985779E-17	1.863716077830963E-18	8.300881453385185E-18
GOTERM_BP_ALL	GO:1901566~organonitrogen compound biosynthetic process	64	30.18867924528302	1.5691797604914987E-18	CIRBP_XENTR, RL38_RAT, RL7A_TAKRU, RS31_XENLA, EF2_CHICK, RL40_SHEEP, RL5_CHICK, RS4_ICTPU, RS5_HUMAN, CIRBP_PONAB, RS23_RAT, EF1A_DANRE, RS2_ICTPU, ADT2_RAT, RL27_ICTPU, RS27A_ICTPU, RL3_RAT, ADK_HUMAN, RL18A_SALSA, RS20_RAT, RS17_HUMAN, RLA1_CHICK, RS14_MOUSE, RS17_ICTPU, RT18C_HUMAN, RL28_MOUSE, RL6_HUMAN, RL23A_RAT, RS27L_BOVIN, RS30_RAT, RL17_HUMAN, RL27A_XENLA, RL8_DANRE, RL12_MOUSE, RL17_R…	190	968	9496	3.304393214441061	3.704833414520429E-15	5.292619163600612E-16	2.7501849078379874E-15
GOTERM_BP_ALL	GO:0042255~ribosome assembly	10	4.716981132075472	1.9345746898925583E-7	RS14_MOUSE, RL3_RAT, RL6_HUMAN, RL23A_RAT, RL12_MOUSE, RL5_CHICK, RS14_RAT, RS17_HUMAN, RS27L_BOVIN, RS5_HUMAN	190	45	9496	11.106432748538012	4.566488327643059E-4	5.709251123486858E-5	3.390580063267201E-4
GOTERM_BP_ALL	GO:0019538~protein metabolic process	99	46.69811320754717	5.578763199509132E-7	TTC3_MOUSE, CIRBP_XENTR, RL38_RAT, RL7A_TAKRU, RS31_XENLA, EF2_CHICK, RL5_CHICK, RL40_SHEEP, RS4_ICTPU, CFAB_HUMAN, RS5_HUMAN, EF1A_DANRE, CIRBP_PONAB, RS23_RAT, KCC2D_RABIT, ADT2_RAT, RL27_ICTPU, RS2_ICTPU, RS27A_ICTPU, CO2_BOVIN, RL3_RAT, RS20_RAT, RL18A_SALSA, RS17_HUMAN, NU155_HUMAN, DLDH_RAT, ISK2_HUMAN, RS14_MOUSE, RLA1_CHICK, RS17_ICTPU, RT18C_HUMAN, RL28_MOUSE, RL6_HUMAN, RL23A_RAT, HABP2…	190	3275	9496	1.510813981518682	0.0013162793021848085	1.4633888683457386E-4	9.777439153091372E-4
GOTERM_BP_ALL	GO:0006807~nitrogen compound metabolic process	117	55.188679245283026	7.602800165391023E-7	CIRBP_XENTR, RL38_RAT, H90A1_DANRE, RS31_XENLA, EF2_CHICK, RL40_SHEEP, RS4_ICTPU, YBOX1_XENLA, SF3B2_HUMAN, RS5_HUMAN, RL27_ICTPU, 6PGD_HUMAN, RS27A_ICTPU, LC7L3_PONAB, RL3_RAT, ADK_HUMAN, RL18A_SALSA, RS17_HUMAN, DLDH_RAT, NU155_HUMAN, ENOA_ALLMI, FUBP3_HUMAN, RL6_HUMAN, PSPC1_DANRE, RS27L_BOVIN, QCR7_BOVIN, COX7C_MOUSE, RL27A_XENLA, RL8_DANRE, ZN638_MOUSE, RL12_MOUSE, RL17_RAT, HMGB2_PIG, IBP2B…	190	4165	9496	1.4039704302773741	0.0017934117132042404	1.7948607057882704E-4	0.001332477988880143
GOTERM_BP_ALL	GO:0034641~cellular nitrogen compound metabolic process	111	52.358490566037744	1.4984581726149305E-6	CIRBP_XENTR, RL38_RAT, H90A1_DANRE, RS31_XENLA, EF2_CHICK, RL40_SHEEP, RS4_ICTPU, YBOX1_XENLA, SF3B2_HUMAN, RS5_HUMAN, RL27_ICTPU, 6PGD_HUMAN, RS27A_ICTPU, LC7L3_PONAB, RL3_RAT, ADK_HUMAN, RL18A_SALSA, RS17_HUMAN, DLDH_RAT, NU155_HUMAN, ENOA_ALLMI, FUBP3_HUMAN, RL6_HUMAN, PSPC1_DANRE, RS27L_BOVIN, QCR7_BOVIN, COX7C_MOUSE, RL27A_XENLA, RL8_DANRE, ZN638_MOUSE, RL12_MOUSE, RL17_RAT, HMGB2_PIG, IBP2B…	190	3914	9496	1.4173896673210877	0.0035316115348765775	3.2157213880257274E-4	0.0026262039118374325
GOTERM_BP_ALL	GO:0044271~cellular nitrogen compound biosynthetic process	88	41.509433962264154	2.4082398606801135E-6	CIRBP_XENTR, RL38_RAT, RL7A_TAKRU, H90A1_DANRE, RS31_XENLA, EF2_CHICK, RL40_SHEEP, RL5_CHICK, RS4_ICTPU, YBOX1_XENLA, RS5_HUMAN, ZNF3_HUMAN, CIRBP_PONAB, MED9_MOUSE, RS23_RAT, EF1A_DANRE, RS2_ICTPU, RL27_ICTPU, ADT2_RAT, RS27A_ICTPU, BTF3_HUMAN, RL3_RAT, ADK_HUMAN, RL18A_SALSA, RS20_RAT, RS17_HUMAN, NU155_HUMAN, FUBP3_HUMAN, RLA1_CHICK, RS14_MOUSE, RS17_ICTPU, RT18C_HUMAN, PSPC1_DANRE, RL6_HUMAN,…	190	2861	9496	1.537276256001766	0.005669727241767952	4.7370952731518035E-4	0.004220659283571404
GOTERM_BP_ALL	GO:0042254~ribosome biogenesis	17	8.018867924528301	7.599390126888879E-6	RS14_MOUSE, RL7A_TAKRU, RL6_HUMAN, RL5_CHICK, RS14_RAT, RS8_RAT, RL23A_RAT, RS27L_BOVIN, RS5_HUMAN, RS16_RAT, RL17_HUMAN, DDX21_HUMAN, RL26_MOUSE, RL14_PIG, RL3_RAT, RL12_MOUSE, RS17_HUMAN	190	220	9496	3.86200956937799	0.017782224855331985	0.0013792194064369268	0.01331805075518444
GOTERM_BP_ALL	GO:0022613~ribonucleoprotein complex biogenesis	21	9.90566037735849	1.4064730135167391E-5	RS14_MOUSE, RL38_RAT, RL7A_TAKRU, RL6_HUMAN, RL5_CHICK, RS14_RAT, RS8_RAT, RL23A_RAT, RS27L_BOVIN, RS5_HUMAN, RS16_RAT, CIRBP_PONAB, RL17_HUMAN, EIF3I_DANRE, LC7L3_PONAB, DDX21_HUMAN, RL26_MOUSE, RL3_RAT, RL14_PIG, RL12_MOUSE, RS17_HUMAN	190	341	9496	3.0778823892576015	0.03266175953458117	0.002369122145100766	0.024647344072648014
GOTERM_BP_ALL	GO:0009144~purine nucleoside triphosphate metabolic process	15	7.0754716981132075	2.1916324521598184E-5	ENOA_ALLMI, ODO1_XENLA, NU5M_SALSA, PPIF_RAT, QCR7_BOVIN, COX7C_MOUSE, DHSDB_DANRE, HSP7C_RAT, COX5B_BOVIN, NDKA_RAT, ADK_HUMAN, ENOB_MOUSE, DLDH_RAT, COX1_ONCMY, ALDOB_DANRE	190	188	9496	3.9876819708846583	0.05042903219091066	0.003443724015741667	0.03840416008055181
GOTERM_BP_ALL	GO:0044267~cellular protein metabolic process	88	41.509433962264154	2.3802121526219677E-5	CIRBP_XENTR, TTC3_MOUSE, RL38_RAT, RL7A_TAKRU, RS31_XENLA, EF2_CHICK, RL40_SHEEP, RL5_CHICK, RS4_ICTPU, RS5_HUMAN, CIRBP_PONAB, RS23_RAT, EF1A_DANRE, RS2_ICTPU, KCC2D_RABIT, RL27_ICTPU, ADT2_RAT, RS27A_ICTPU, RL3_RAT, RL18A_SALSA, RS20_RAT, RS17_HUMAN, NU155_HUMAN, ISK2_HUMAN, RLA1_CHICK, RS14_MOUSE, RS17_ICTPU, RT18C_HUMAN, RL6_HUMAN, RL28_MOUSE, RL23A_RAT, RS27L_BOVIN, SAP_HUMAN, LCP2_MOUSE, RS…	190	3015	9496	1.4587553460766343	0.05464756860148112	0.003506181299413602	0.04170800816485354
GOTERM_BP_ALL	GO:0022618~ribonucleoprotein complex assembly	14	6.60377358490566	3.282916002568448E-5	RS14_MOUSE, RL38_RAT, EIF3I_DANRE, LC7L3_PONAB, RL3_RAT, RL6_HUMAN, RL5_CHICK, RL23A_RAT, RL12_MOUSE, RS14_RAT, RS17_HUMAN, RS27L_BOVIN, RS5_HUMAN, CIRBP_PONAB	190	170	9496	4.115913312693499	0.074583080412432	0.004549087246831451	0.057521626760903555
GOTERM_BP_ALL	GO:0006119~oxidative phosphorylation	8	3.7735849056603774	4.689010191446236E-5	COX5B_BOVIN, NU5M_SALSA, PPIF_RAT, DLDH_RAT, QCR7_BOVIN, COX1_ONCMY, DHSDB_DANRE, COX7C_MOUSE	190	49	9496	8.159828141783029	0.10480179421224256	0.006131686578354167	0.0821489676640419
GOTERM_BP_ALL	GO:0009141~nucleoside triphosphate metabolic process	15	7.0754716981132075	5.16228479621706E-5	ENOA_ALLMI, ODO1_XENLA, NU5M_SALSA, PPIF_RAT, QCR7_BOVIN, COX7C_MOUSE, DHSDB_DANRE, HSP7C_RAT, COX5B_BOVIN, NDKA_RAT, ADK_HUMAN, ENOB_MOUSE, DLDH_RAT, COX1_ONCMY, ALDOB_DANRE	190	203	9496	3.6930256676173188	0.11474955922764629	0.00639445160849883	0.09043695087757042
GOTERM_BP_ALL	GO:0009205~purine ribonucleoside triphosphate metabolic process	14	6.60377358490566	6.298842642763742E-5	ENOA_ALLMI, ODO1_XENLA, NU5M_SALSA, PPIF_RAT, QCR7_BOVIN, COX7C_MOUSE, DHSDB_DANRE, HSP7C_RAT, COX5B_BOVIN, NDKA_RAT, ENOB_MOUSE, DLDH_RAT, COX1_ONCMY, ALDOB_DANRE	190	181	9496	3.865774934574004	0.13818992108236028	0.007408439153522517	0.11033770034524215
GOTERM_BP_ALL	GO:0071826~ribonucleoprotein complex subunit organization	14	6.60377358490566	6.674920570212239E-5	RS14_MOUSE, RL38_RAT, EIF3I_DANRE, LC7L3_PONAB, RL3_RAT, RL6_HUMAN, RL5_CHICK, RL23A_RAT, RL12_MOUSE, RS14_RAT, RS17_HUMAN, RS27L_BOVIN, RS5_HUMAN, CIRBP_PONAB	190	182	9496	3.8445344129554653	0.14580872474436246	0.00747667785354178	0.11692187656416886
GOTERM_BP_ALL	GO:0008152~metabolic process	158	74.52830188679245	6.693838069726123E-5	CIRBP_XENTR, RL38_RAT, H90A1_DANRE, RS31_XENLA, EF2_CHICK, RL40_SHEEP, RS4_ICTPU, YBOX1_XENLA, CFAB_HUMAN, SF3B2_HUMAN, RS5_HUMAN, RL27_ICTPU, FA96A_MOUSE, 6PGD_HUMAN, CO2_BOVIN, RS27A_ICTPU, GPX4_PIG, LC7L3_PONAB, RL3_RAT, ADK_HUMAN, RL18A_SALSA, RS17_HUMAN, DLDH_RAT, NU155_HUMAN, ENOA_ALLMI, FUBP3_HUMAN, PSPC1_DANRE, RL6_HUMAN, RS27L_BOVIN, QCR7_BOVIN, COX7C_MOUSE, RL8_DANRE, RL27A_XENLA, RAB6A…	190	6731	9496	1.173179866915841	0.1461901828876757	0.007158202897498911	0.11725306346908049
GOTERM_BP_ALL	GO:0009199~ribonucleoside triphosphate metabolic process	14	6.60377358490566	7.895956866007152E-5	ENOA_ALLMI, ODO1_XENLA, NU5M_SALSA, PPIF_RAT, QCR7_BOVIN, COX7C_MOUSE, DHSDB_DANRE, HSP7C_RAT, COX5B_BOVIN, NDKA_RAT, ENOB_MOUSE, DLDH_RAT, COX1_ONCMY, ALDOB_DANRE	190	185	9496	3.7821906116642956	0.1700840944634059	0.008072928853668504	0.1382963220574962
GOTERM_BP_ALL	GO:0010467~gene expression	90	42.45283018867924	8.316031241439951E-5	CIRBP_XENTR, RL38_RAT, RL7A_TAKRU, RS31_XENLA, EF2_CHICK, RL40_SHEEP, RL5_CHICK, RS4_ICTPU, YBOX1_XENLA, CFAB_HUMAN, RS5_HUMAN, SF3B2_HUMAN, ZNF3_HUMAN, CIRBP_PONAB, MED9_MOUSE, RS23_RAT, EF1A_DANRE, RS2_ICTPU, RL27_ICTPU, ADT2_RAT, RS27A_ICTPU, LC7L3_PONAB, BTF3_HUMAN, TRA2A_MOUSE, RL3_RAT, RL18A_SALSA, RS20_RAT, RS17_HUMAN, NU155_HUMAN, FUBP3_HUMAN, RLA1_CHICK, RS14_MOUSE, RS17_ICTPU, RT18C_HUM…	190	3202	9496	1.4047799072947829	0.1782751414965753	0.008147860683895947	0.14564879736985725
GOTERM_BP_ALL	GO:0000028~ribosomal small subunit assembly	5	2.358490566037736	9.443021770214126E-5	RS14_MOUSE, RS14_RAT, RS17_HUMAN, RS27L_BOVIN, RS5_HUMAN	190	13	9496	19.222672064777328	0.1998533625143657	0.00887875978649122	0.1653717589252146
GOTERM_BP_ALL	GO:0046034~ATP metabolic process	13	6.132075471698113	1.1396780575744045E-4	ENOA_ALLMI, ODO1_XENLA, NU5M_SALSA, PPIF_RAT, QCR7_BOVIN, COX7C_MOUSE, DHSDB_DANRE, HSP7C_RAT, COX5B_BOVIN, ENOB_MOUSE, DLDH_RAT, COX1_ONCMY, ALDOB_DANRE	190	166	9496	3.914013950538999	0.23592805367921932	0.010296368921290155	0.19955492178125311
GOTERM_BP_ALL	GO:0044238~primary metabolic process	147	69.33962264150944	1.4378646578374515E-4	CIRBP_XENTR, RL38_RAT, RS31_XENLA, EF2_CHICK, RL40_SHEEP, RS4_ICTPU, YBOX1_XENLA, CFAB_HUMAN, SF3B2_HUMAN, RS5_HUMAN, RL27_ICTPU, 6PGD_HUMAN, CO2_BOVIN, RS27A_ICTPU, LC7L3_PONAB, RL3_RAT, ADK_HUMAN, RL18A_SALSA, RS17_HUMAN, DLDH_RAT, NU155_HUMAN, ENOA_ALLMI, FUBP3_HUMAN, PSPC1_DANRE, RL6_HUMAN, RS27L_BOVIN, QCR7_BOVIN, COX7C_MOUSE, RL8_DANRE, RL27A_XENLA, RAB6A_RAT, FA10_BOVIN, ZN638_MOUSE, RL12_…	190	6163	9496	1.1920988582115681	0.2878767327241971	0.012495506307881987	0.2517046776308596
GOTERM_BP_ALL	GO:0009167~purine ribonucleoside monophosphate metabolic process	14	6.60377358490566	1.6605954253274722E-4	ENOA_ALLMI, ODO1_XENLA, NU5M_SALSA, PPIF_RAT, QCR7_BOVIN, COX7C_MOUSE, DHSDB_DANRE, HSP7C_RAT, COX5B_BOVIN, ADK_HUMAN, ENOB_MOUSE, DLDH_RAT, COX1_ONCMY, ALDOB_DANRE	190	199	9496	3.5161068500396717	0.3243628698103963	0.013905947105199212	0.29064122182973495
GOTERM_BP_ALL	GO:0009126~purine nucleoside monophosphate metabolic process	14	6.60377358490566	1.7447770643282657E-4	ENOA_ALLMI, ODO1_XENLA, NU5M_SALSA, PPIF_RAT, QCR7_BOVIN, COX7C_MOUSE, DHSDB_DANRE, HSP7C_RAT, COX5B_BOVIN, ADK_HUMAN, ENOB_MOUSE, DLDH_RAT, COX1_ONCMY, ALDOB_DANRE	190	200	9496	3.4985263157894733	0.3376610244277525	0.014105700313566283	0.3053536517555133
GOTERM_BP_ALL	GO:0042273~ribosomal large subunit biogenesis	8	3.7735849056603774	2.1589404382392857E-4	RL7A_TAKRU, RL26_MOUSE, RL3_RAT, RL14_PIG, RL6_HUMAN, RL23A_RAT, RL12_MOUSE, RL5_CHICK	190	62	9496	6.448896434634975	0.39937281943757963	0.016849134089538365	0.37770720391121504
GOTERM_BP_ALL	GO:0044249~cellular biosynthetic process	97	45.75471698113208	2.1704730291191023E-4	CIRBP_XENTR, RL38_RAT, RS31_XENLA, H90A1_DANRE, EF2_CHICK, RL40_SHEEP, RS4_ICTPU, YBOX1_XENLA, RS5_HUMAN, RL27_ICTPU, FA96A_MOUSE, RS27A_ICTPU, ADK_HUMAN, RL3_RAT, RL18A_SALSA, RS17_HUMAN, DLDH_RAT, NU155_HUMAN, FUBP3_HUMAN, RL6_HUMAN, PSPC1_DANRE, RS27L_BOVIN, RL27A_XENLA, RL8_DANRE, ZN638_MOUSE, RL12_MOUSE, RL17_RAT, HMGB2_PIG, IBP2B_DANRE, NFIX_MESAU, EF2_DROME, RBM3_RAT, PAWR_HUMAN, EIF3I_DAN…	190	3614	9496	1.3414382663909359	0.4010063626394287	0.016396486802421784	0.37972121680770465
GOTERM_BP_ALL	GO:0071704~organic substance metabolic process	151	71.22641509433963	2.4929923257738766E-4	CIRBP_XENTR, RL38_RAT, RS31_XENLA, EF2_CHICK, RL40_SHEEP, RS4_ICTPU, YBOX1_XENLA, CFAB_HUMAN, SF3B2_HUMAN, RS5_HUMAN, RL27_ICTPU, 6PGD_HUMAN, CO2_BOVIN, RS27A_ICTPU, LC7L3_PONAB, RL3_RAT, ADK_HUMAN, RL18A_SALSA, RS17_HUMAN, DLDH_RAT, NU155_HUMAN, ENOA_ALLMI, FUBP3_HUMAN, PSPC1_DANRE, RL6_HUMAN, RS27L_BOVIN, QCR7_BOVIN, COX7C_MOUSE, RL8_DANRE, RL27A_XENLA, RAB6A_RAT, FA10_BOVIN, ZN638_MOUSE, RL12_…	190	6437	9496	1.1724127781002918	0.4449343414354422	0.018227730336181414	0.43602935457460745
GOTERM_BP_ALL	GO:0009059~macromolecule biosynthetic process	84	39.62264150943396	2.5150809641723575E-4	CIRBP_XENTR, RL38_RAT, RL7A_TAKRU, RS31_XENLA, EF2_CHICK, RL40_SHEEP, RL5_CHICK, RS4_ICTPU, YBOX1_XENLA, RS5_HUMAN, ZNF3_HUMAN, CIRBP_PONAB, MED9_MOUSE, RS23_RAT, EF1A_DANRE, RS2_ICTPU, RL27_ICTPU, ADT2_RAT, RS27A_ICTPU, BTF3_HUMAN, RL3_RAT, RL18A_SALSA, RS20_RAT, RS17_HUMAN, NU155_HUMAN, FUBP3_HUMAN, RLA1_CHICK, RS14_MOUSE, RS17_ICTPU, RT18C_HUMAN, PSPC1_DANRE, RL6_HUMAN, RL28_MOUSE, RL23A_RAT, …	190	3011	9496	1.3942980999493086	0.4478222657830304	0.017835553949175575	0.4398846769985809
GOTERM_BP_ALL	GO:0009161~ribonucleoside monophosphate metabolic process	14	6.60377358490566	2.574423308169699E-4	ENOA_ALLMI, ODO1_XENLA, NU5M_SALSA, PPIF_RAT, QCR7_BOVIN, COX7C_MOUSE, DHSDB_DANRE, HSP7C_RAT, COX5B_BOVIN, ADK_HUMAN, ENOB_MOUSE, DLDH_RAT, COX1_ONCMY, ALDOB_DANRE	190	208	9496	3.363967611336032	0.4555066751762329	0.017720511761771696	0.4502415160120177
GOTERM_BP_ALL	GO:0046128~purine ribonucleoside metabolic process	15	7.0754716981132075	2.680317106273456E-4	ENOA_ALLMI, ODO1_XENLA, NU5M_SALSA, PPIF_RAT, QCR7_BOVIN, COX7C_MOUSE, DHSDB_DANRE, HSP7C_RAT, COX5B_BOVIN, NDKA_RAT, ADK_HUMAN, ENOB_MOUSE, DLDH_RAT, COX1_ONCMY, ALDOB_DANRE	190	237	9496	3.1632245169886737	0.4689545627789724	0.017920559167284633	0.4687203150408603
GOTERM_BP_ALL	GO:0009058~biosynthetic process	99	46.69811320754717	3.0288468838592423E-4	CIRBP_XENTR, RL38_RAT, RS31_XENLA, H90A1_DANRE, EF2_CHICK, RL40_SHEEP, RS4_ICTPU, YBOX1_XENLA, RS5_HUMAN, RL27_ICTPU, FA96A_MOUSE, 6PGD_HUMAN, RS27A_ICTPU, RL3_RAT, ADK_HUMAN, RL18A_SALSA, RS17_HUMAN, DLDH_RAT, NU155_HUMAN, FUBP3_HUMAN, RL6_HUMAN, PSPC1_DANRE, RS27L_BOVIN, RL27A_XENLA, RL8_DANRE, ZN638_MOUSE, RL12_MOUSE, RL17_RAT, HMGB2_PIG, IBP2B_DANRE, NFIX_MESAU, EF2_DROME, RBM3_RAT, PAWR_HUMA…	190	3740	9496	1.32297213622291	0.5109150433907168	0.01967114410387749	0.5295170127577964
GOTERM_BP_ALL	GO:0042278~purine nucleoside metabolic process	15	7.0754716981132075	3.17407185676639E-4	ENOA_ALLMI, ODO1_XENLA, NU5M_SALSA, PPIF_RAT, QCR7_BOVIN, COX7C_MOUSE, DHSDB_DANRE, HSP7C_RAT, COX5B_BOVIN, NDKA_RAT, ADK_HUMAN, ENOB_MOUSE, DLDH_RAT, COX1_ONCMY, ALDOB_DANRE	190	241	9496	3.110722865254422	0.5274053916447153	0.0200534258133811	0.5548393715250732
GOTERM_BP_ALL	GO:0009123~nucleoside monophosphate metabolic process	14	6.60377358490566	3.385240941425266E-4	ENOA_ALLMI, ODO1_XENLA, NU5M_SALSA, PPIF_RAT, QCR7_BOVIN, COX7C_MOUSE, DHSDB_DANRE, HSP7C_RAT, COX5B_BOVIN, ADK_HUMAN, ENOB_MOUSE, DLDH_RAT, COX1_ONCMY, ALDOB_DANRE	190	214	9496	3.2696507624200684	0.5503971765073942	0.020816871622612476	0.5916493238071863
GOTERM_BP_ALL	GO:0042274~ribosomal small subunit biogenesis	7	3.30188679245283	3.940958699332149E-4	RS14_MOUSE, RS8_RAT, RS14_RAT, RS17_HUMAN, RS27L_BOVIN, RS5_HUMAN, RS16_RAT	190	49	9496	7.13984962406015	0.6057001988410058	0.02358019801457556	0.6884579152417691
GOTERM_BP_ALL	GO:0034645~cellular macromolecule biosynthetic process	81	38.20754716981132	4.740036626163012E-4	CIRBP_XENTR, RL38_RAT, RL7A_TAKRU, RS31_XENLA, EF2_CHICK, RL40_SHEEP, RL5_CHICK, RS4_ICTPU, YBOX1_XENLA, RS5_HUMAN, ZNF3_HUMAN, CIRBP_PONAB, MED9_MOUSE, RS23_RAT, EF1A_DANRE, RS2_ICTPU, RL27_ICTPU, ADT2_RAT, RS27A_ICTPU, BTF3_HUMAN, RL3_RAT, RL18A_SALSA, RS20_RAT, RS17_HUMAN, FUBP3_HUMAN, RLA1_CHICK, RS14_MOUSE, RS17_ICTPU, RT18C_HUMAN, RL6_HUMAN, RL28_MOUSE, PSPC1_DANRE, RL23A_RAT, RS27L_BOVIN, …	190	2925	9496	1.3840323886639676	0.6735204497304037	0.027596754701759818	0.827505162341069
GOTERM_BP_ALL	GO:0009119~ribonucleoside metabolic process	15	7.0754716981132075	4.811984552502105E-4	ENOA_ALLMI, ODO1_XENLA, NU5M_SALSA, PPIF_RAT, QCR7_BOVIN, COX7C_MOUSE, DHSDB_DANRE, HSP7C_RAT, COX5B_BOVIN, NDKA_RAT, ADK_HUMAN, ENOB_MOUSE, DLDH_RAT, COX1_ONCMY, ALDOB_DANRE	190	251	9496	2.986789683371776	0.6790220942459867	0.027336075926341574	0.8400157811358722
GOTERM_BP_ALL	GO:0044237~cellular metabolic process	146	68.86792452830188	5.37272813188032E-4	CIRBP_XENTR, RL38_RAT, H90A1_DANRE, RS31_XENLA, EF2_CHICK, RL40_SHEEP, RS4_ICTPU, YBOX1_XENLA, SF3B2_HUMAN, RS5_HUMAN, RL27_ICTPU, FA96A_MOUSE, 6PGD_HUMAN, RS27A_ICTPU, LC7L3_PONAB, RL3_RAT, ADK_HUMAN, RL18A_SALSA, RS17_HUMAN, DLDH_RAT, NU155_HUMAN, ENOA_ALLMI, FUBP3_HUMAN, PSPC1_DANRE, RL6_HUMAN, RS27L_BOVIN, QCR7_BOVIN, COX7C_MOUSE, RL8_DANRE, RL27A_XENLA, RAB6A_RAT, ZN638_MOUSE, RL12_MOUSE, RL…	190	6227	9496	1.1718205100031274	0.7188429867322754	0.029758746829737115	0.9374693329019412
GOTERM_BP_ALL	GO:0006414~translational elongation	8	3.7735849056603774	5.95146963966186E-4	RLA1_CHICK, RS9_RAT, RT18C_HUMAN, EF2_CHICK, RLA2_BOVIN, EF2_DROME, RS5_HUMAN, EF1A_DANRE	190	73	9496	5.477144917087238	0.7547703795151134	0.032158987415530915	1.037956095702186
GOTERM_BP_ALL	GO:0022900~electron transport chain	7	3.30188679245283	7.402222110725811E-4	COX5B_BOVIN, NU5M_SALSA, DLDH_RAT, QCR7_BOVIN, DHSDB_DANRE, COX7C_MOUSE, COX2_ONCMY	190	55	9496	6.360956937799043	0.8259324418356236	0.038955301742959025	1.2894276495125423
GOTERM_BP_ALL	GO:0006613~cotranslational protein targeting to membrane	5	2.358490566037736	8.395927621678917E-4	RL6_HUMAN, RS17_HUMAN, RS5_HUMAN, SSRB_BOVIN, RL17_HUMAN	190	22	9496	11.358851674641148	0.8623596466562655	0.04311220044051567	1.4613274319714487
GOTERM_BP_ALL	GO:0006364~rRNA processing	11	5.188679245283019	8.94726420797986E-4	RS14_MOUSE, RL7A_TAKRU, DDX21_HUMAN, RL26_MOUSE, RL6_HUMAN, RS8_RAT, RS14_RAT, RS17_HUMAN, RS5_HUMAN, RS16_RAT, RL17_HUMAN	190	152	9496	3.6168975069252083	0.8791728993582122	0.044903945100399745	1.556580613736036
GOTERM_BP_ALL	GO:0019693~ribose phosphate metabolic process	16	7.547169811320755	9.753357034888286E-4	ENOA_ALLMI, ODO1_XENLA, NU5M_SALSA, PPIF_RAT, QCR7_BOVIN, COX7C_MOUSE, DHSDB_DANRE, HSP7C_RAT, COX5B_BOVIN, 6PGD_HUMAN, NDKA_RAT, ADK_HUMAN, ENOB_MOUSE, DLDH_RAT, COX1_ONCMY, ALDOB_DANRE	190	301	9496	2.6566882322084284	0.9001305366663066	0.04783692738216483	1.6956911998593394
GOTERM_BP_ALL	GO:0009116~nucleoside metabolic process	15	7.0754716981132075	0.001056836250280465	ENOA_ALLMI, ODO1_XENLA, NU5M_SALSA, PPIF_RAT, QCR7_BOVIN, COX7C_MOUSE, DHSDB_DANRE, HSP7C_RAT, COX5B_BOVIN, NDKA_RAT, ADK_HUMAN, ENOB_MOUSE, DLDH_RAT, COX1_ONCMY, ALDOB_DANRE	190	272	9496	2.7561919504643964	0.9176280094561273	0.05068121617143051	1.8361514141116642
GOTERM_BP_ALL	GO:0016072~rRNA metabolic process	11	5.188679245283019	0.0010920532336193395	RS14_MOUSE, RL7A_TAKRU, DDX21_HUMAN, RL26_MOUSE, RL6_HUMAN, RS8_RAT, RS14_RAT, RS17_HUMAN, RS5_HUMAN, RS16_RAT, RL17_HUMAN	190	156	9496	3.524156545209177	0.9242067887262297	0.05128599349880447	1.8967867288744777
GOTERM_BP_ALL	GO:1901576~organic substance biosynthetic process	95	44.81132075471698	0.0011137796561763273	CIRBP_XENTR, RL38_RAT, RL7A_TAKRU, RS31_XENLA, EF2_CHICK, RL40_SHEEP, RL5_CHICK, RS4_ICTPU, YBOX1_XENLA, RS5_HUMAN, ZNF3_HUMAN, CIRBP_PONAB, MED9_MOUSE, RS23_RAT, EF1A_DANRE, RS2_ICTPU, RL27_ICTPU, ADT2_RAT, RS27A_ICTPU, 6PGD_HUMAN, BTF3_HUMAN, RL3_RAT, ADK_HUMAN, RL18A_SALSA, RS20_RAT, RS17_HUMAN, ELOV5_MACFA, DLDH_RAT, NU155_HUMAN, FUBP3_HUMAN, RLA1_CHICK, RS14_MOUSE, RS17_ICTPU, RT18C_HUMAN, P…	190	3668	9496	1.2944383860414395	0.9280007281201142	0.05126141831176212	1.9341768723096675
GOTERM_BP_ALL	GO:0034622~cellular macromolecular complex assembly	24	11.320754716981133	0.0011169305404663868	RS14_MOUSE, RL38_RAT, DMXL1_HUMAN, H90A1_DANRE, HMGB2_PIG, FIBG_XENLA, RL6_HUMAN, RL5_CHICK, RS14_RAT, RL23A_RAT, ABI2_HUMAN, RS27L_BOVIN, QCR7_BOVIN, RS5_HUMAN, PROF2_MOUSE, CIRBP_PONAB, RTN4_HUMAN, HS90A_HUMAN, EIF3I_DANRE, LC7L3_PONAB, CAPZB_CHICK, RL3_RAT, RL12_MOUSE, RS17_HUMAN	190	578	9496	2.075250409761428	0.928534954093799	0.05042067865995292	1.939598279000465
GOTERM_BP_ALL	GO:0048255~mRNA stabilization	5	2.358490566037736	0.0011822946900694024	CIRBP_XENTR, ROA0_MOUSE, HNRPQ_HUMAN, CIRBB_XENLA, CIRBP_PONAB	190	24	9496	10.412280701754385	0.9387657859400885	0.05229545288982784	2.0520000136965644
GOTERM_BP_ALL	GO:0043489~RNA stabilization	5	2.358490566037736	0.0011822946900694024	CIRBP_XENTR, ROA0_MOUSE, HNRPQ_HUMAN, CIRBB_XENLA, CIRBP_PONAB	190	24	9496	10.412280701754385	0.9387657859400885	0.05229545288982784	2.0520000136965644
GOTERM_BP_ALL	GO:0042773~ATP synthesis coupled electron transport	6	2.8301886792452833	0.0012409572866265096	COX5B_BOVIN, NU5M_SALSA, DLDH_RAT, QCR7_BOVIN, DHSDB_DANRE, COX7C_MOUSE	190	41	9496	7.313992297817716	0.9466947044768025	0.0538133870817461	2.1527741452653792
GOTERM_BP_ALL	GO:0000027~ribosomal large subunit assembly	5	2.358490566037736	0.0013858098351096685	RL3_RAT, RL6_HUMAN, RL23A_RAT, RL12_MOUSE, RL5_CHICK	190	25	9496	9.99578947368421	0.9621515870867028	0.058831139888128714	2.401191961808802
GOTERM_BP_ALL	GO:0009150~purine ribonucleotide metabolic process	15	7.0754716981132075	0.001439391724566511	ENOA_ALLMI, ODO1_XENLA, NU5M_SALSA, PPIF_RAT, QCR7_BOVIN, COX7C_MOUSE, DHSDB_DANRE, HSP7C_RAT, COX5B_BOVIN, NDKA_RAT, ADK_HUMAN, ENOB_MOUSE, DLDH_RAT, COX1_ONCMY, ALDOB_DANRE	190	281	9496	2.6679153399513016	0.9666551529041685	0.0599607725360185	2.4929325371877975
GOTERM_BP_ALL	GO:1901657~glycosyl compound metabolic process	15	7.0754716981132075	0.0015394251778798205	ENOA_ALLMI, ODO1_XENLA, NU5M_SALSA, PPIF_RAT, QCR7_BOVIN, COX7C_MOUSE, DHSDB_DANRE, HSP7C_RAT, COX5B_BOVIN, NDKA_RAT, ADK_HUMAN, ENOB_MOUSE, DLDH_RAT, COX1_ONCMY, ALDOB_DANRE	190	283	9496	2.649060814580621	0.9736788716651557	0.06288874950891798	2.663987886633623
GOTERM_BP_ALL	GO:0009259~ribonucleotide metabolic process	15	7.0754716981132075	0.0019362888088410386	ENOA_ALLMI, ODO1_XENLA, NU5M_SALSA, PPIF_RAT, QCR7_BOVIN, COX7C_MOUSE, DHSDB_DANRE, HSP7C_RAT, COX5B_BOVIN, NDKA_RAT, ADK_HUMAN, ENOB_MOUSE, DLDH_RAT, COX1_ONCMY, ALDOB_DANRE	190	290	9496	2.585117967332123	0.9897041002631114	0.07714289219417536	3.339833228981648
GOTERM_BP_ALL	GO:0006163~purine nucleotide metabolic process	15	7.0754716981132075	0.0021965735486849007	ENOA_ALLMI, ODO1_XENLA, NU5M_SALSA, PPIF_RAT, QCR7_BOVIN, COX7C_MOUSE, DHSDB_DANRE, HSP7C_RAT, COX5B_BOVIN, NDKA_RAT, ADK_HUMAN, ENOB_MOUSE, DLDH_RAT, COX1_ONCMY, ALDOB_DANRE	190	294	9496	2.549946294307196	0.9944380935304072	0.08562457310074334	3.7806839494602063
GOTERM_BP_ALL	GO:0006417~regulation of translation	14	6.60377358490566	0.0022883173070227052	CIRBP_XENTR, IF4A1_PONAB, RS9_RAT, EIF3I_DANRE, RS31_XENLA, TOB1_HUMAN, PIWL2_ONCMY, HNRPQ_HUMAN, EF2_CHICK, CIRBB_XENLA, RS5_HUMAN, RBM3_RAT, RS23_RAT, CIRBP_PONAB	190	263	9496	2.6604762857714626	0.9955234748690991	0.08759965434263006	3.9356202103273508
GOTERM_BP_ALL	GO:0019083~viral transcription	6	2.8301886792452833	0.0033143719253998093	CCL3_HUMAN, RL6_HUMAN, RS17_HUMAN, NU155_HUMAN, RS5_HUMAN, RL17_HUMAN	190	51	9496	5.879876160990713	0.9996056330376689	0.12246386508023877	5.652462456267937
GOTERM_BP_ALL	GO:0006091~generation of precursor metabolites and energy	13	6.132075471698113	0.0036989359724425744	ENOA_ALLMI, ODO1_XENLA, NU5M_SALSA, PPIF_RAT, QCR7_BOVIN, COX7C_MOUSE, DHSDB_DANRE, COX5B_BOVIN, ENOB_MOUSE, DLDH_RAT, COX1_ONCMY, ALDOB_DANRE, COX2_ONCMY	190	246	9496	2.641163885323064	0.9998414403227038	0.1336206788972828	6.288446412470316
GOTERM_BP_ALL	GO:0006396~RNA processing	24	11.320754716981133	0.003888398841533941	RS14_MOUSE, RL7A_TAKRU, PIWL2_ONCMY, PSPC1_DANRE, RL6_HUMAN, RS14_RAT, RS8_RAT, YBOX1_XENLA, RS5_HUMAN, SF3B2_HUMAN, RBM3_RAT, RS16_RAT, RL17_HUMAN, U2AF1_BOVIN, HSP7C_RAT, RBM25_MOUSE, HNRPQ_HUMAN, LC7L3_PONAB, DDX21_HUMAN, RL26_MOUSE, TRA2A_MOUSE, ZN638_MOUSE, ROA1_HUMAN, RS17_HUMAN	190	637	9496	1.8830372634883916	0.999898799292545	0.13788048368395145	6.600287652523895
GOTERM_BP_ALL	GO:0022904~respiratory electron transport chain	6	2.8301886792452833	0.003921688411373931	COX5B_BOVIN, NU5M_SALSA, DLDH_RAT, QCR7_BOVIN, DHSDB_DANRE, COX7C_MOUSE	190	53	9496	5.657994041708044	0.999906477603123	0.13692948555289752	6.654978542966616
GOTERM_BP_ALL	GO:0034248~regulation of cellular amide metabolic process	14	6.60377358490566	0.004014226608174957	CIRBP_XENTR, IF4A1_PONAB, RS9_RAT, EIF3I_DANRE, RS31_XENLA, TOB1_HUMAN, PIWL2_ONCMY, HNRPQ_HUMAN, EF2_CHICK, CIRBB_XENLA, RS5_HUMAN, RBM3_RAT, RS23_RAT, CIRBP_PONAB	190	281	9496	2.4900543172878815	0.9999248979481514	0.13790116260807028	6.806849435219675
GOTERM_BP_ALL	GO:0010608~posttranscriptional regulation of gene expression	15	7.0754716981132075	0.004215347227822576	CIRBP_XENTR, RS9_RAT, RS31_XENLA, PIWL2_ONCMY, TOB1_HUMAN, EF2_CHICK, CIRBB_XENLA, RS5_HUMAN, RBM3_RAT, CIRBP_PONAB, RS23_RAT, IF4A1_PONAB, EIF3I_DANRE, ROA0_MOUSE, HNRPQ_HUMAN	190	316	9496	2.3724183877415057	0.9999533795105126	0.14224606231227355	7.13611942495832
GOTERM_BP_ALL	GO:0009266~response to temperature stimulus	7	3.30188679245283	0.004501115693449256	HSP7C_RAT, CIRBP_XENTR, HS90A_HUMAN, CIRBB_XENLA, RBM3_RAT, HSP76_HUMAN, HSP70_ONCMY	190	78	9496	4.485290148448043	0.9999763257629236	0.14903191470332966	7.602086626441473
GOTERM_BP_ALL	GO:0072521~purine-containing compound metabolic process	15	7.0754716981132075	0.004972221821632905	ENOA_ALLMI, ODO1_XENLA, NU5M_SALSA, PPIF_RAT, QCR7_BOVIN, COX7C_MOUSE, DHSDB_DANRE, HSP7C_RAT, COX5B_BOVIN, NDKA_RAT, ADK_HUMAN, ENOB_MOUSE, DLDH_RAT, COX1_ONCMY, ALDOB_DANRE	190	322	9496	2.3282118339326576	0.9999922568216653	0.16109030608369335	8.365451031343184
GOTERM_BP_ALL	GO:0000956~nuclear-transcribed mRNA catabolic process	8	3.7735849056603774	0.005413634213182568	CIRBP_XENTR, TOB1_HUMAN, RL6_HUMAN, CIRBB_XENLA, RS17_HUMAN, CSDE1_HUMAN, RS5_HUMAN, RL17_HUMAN	190	107	9496	3.7367437284800786	0.999997283899047	0.17177895180901304	9.075300913100659
GOTERM_BP_ALL	GO:0019080~viral gene expression	6	2.8301886792452833	0.00578219531080564	CCL3_HUMAN, RL6_HUMAN, RS17_HUMAN, NU155_HUMAN, RS5_HUMAN, RL17_HUMAN	190	58	9496	5.170235934664246	0.9999988678414379	0.1799794372731578	9.664020853193822
GOTERM_BP_ALL	GO:0043170~macromolecule metabolic process	125	58.9622641509434	0.0070232783110752445	CIRBP_XENTR, RL38_RAT, RS31_XENLA, EF2_CHICK, RL40_SHEEP, RS4_ICTPU, YBOX1_XENLA, CFAB_HUMAN, SF3B2_HUMAN, RS5_HUMAN, RL27_ICTPU, CO2_BOVIN, RS27A_ICTPU, LC7L3_PONAB, RL3_RAT, RL18A_SALSA, RS17_HUMAN, DLDH_RAT, NU155_HUMAN, FUBP3_HUMAN, RL6_HUMAN, PSPC1_DANRE, RS27L_BOVIN, RL27A_XENLA, RL8_DANRE, RAB6A_RAT, FA10_BOVIN, ZN638_MOUSE, RL12_MOUSE, RL17_RAT, KNG1_BOVIN, HMGB2_PIG, IBP2B_DANRE, NFIX_ME…	190	5380	9496	1.1612208961064372	0.9999999406885842	0.21157730254729523	11.620140419995352
GOTERM_BP_ALL	GO:0042775~mitochondrial ATP synthesis coupled electron transport	5	2.358490566037736	0.0072579455911737775	COX5B_BOVIN, DLDH_RAT, QCR7_BOVIN, DHSDB_DANRE, COX7C_MOUSE	190	39	9496	6.4075573549257765	0.9999999660541149	0.2151262239442444	11.985489564337382
GOTERM_BP_ALL	GO:0000302~response to reactive oxygen species	8	3.7735849056603774	0.0076095710552142185	HSP7C_RAT, AL3A2_RAT, PRDX3_PONAB, PPIF_RAT, CATA_DANRE, PRDX1_CHICK, PAWR_HUMAN, SAP_HUMAN	190	114	9496	3.507294552169898	0.9999999852924307	0.22157666599653414	12.5302640549663
GOTERM_BP_ALL	GO:0045333~cellular respiration	8	3.7735849056603774	0.0076095710552142185	COX5B_BOVIN, ODO1_XENLA, NU5M_SALSA, DLDH_RAT, QCR7_BOVIN, COX1_ONCMY, DHSDB_DANRE, COX7C_MOUSE	190	114	9496	3.507294552169898	0.9999999852924307	0.22157666599653414	12.5302640549663
GOTERM_BP_ALL	GO:0044033~multi-organism metabolic process	6	2.8301886792452833	0.008746141305548055	CCL3_HUMAN, RL6_HUMAN, RS17_HUMAN, NU155_HUMAN, RS5_HUMAN, RL17_HUMAN	190	64	9496	4.685526315789474	0.9999999990170589	0.2473207120411085	14.269488545782117
GOTERM_BP_ALL	GO:0009117~nucleotide metabolic process	16	7.547169811320755	0.008811219859578556	ENOA_ALLMI, ODO1_XENLA, NU5M_SALSA, PPIF_RAT, QCR7_BOVIN, COX7C_MOUSE, DHSDB_DANRE, HSP7C_RAT, COX5B_BOVIN, 6PGD_HUMAN, NDKA_RAT, ADK_HUMAN, ENOB_MOUSE, DLDH_RAT, COX1_ONCMY, ALDOB_DANRE	190	380	9496	2.1043767313019393	0.9999999991582038	0.24600639688122783	14.368080625491276
GOTERM_BP_ALL	GO:0045727~positive regulation of translation	6	2.8301886792452833	0.009325819596657646	CIRBP_XENTR, RS9_RAT, EF2_CHICK, CIRBB_XENLA, RBM3_RAT, CIRBP_PONAB	190	65	9496	4.613441295546559	0.999999999752985	0.25543438212172875	15.143927371331479
GOTERM_BP_ALL	GO:0090559~regulation of membrane permeability	5	2.358490566037736	0.00943198545141435	HSP7C_RAT, HEBP2_HUMAN, PPIF_RAT, ADT2_RAT, BID_PIG	190	42	9496	5.949874686716792	0.9999999998082066	0.25502354722189047	15.30316349869011
