## Additional File S1 for "Sex-specific co-expression networks and sex-biased gene expression in the salmonid Brook Charr *Salvelinus fontinalis*": male_go_bpall_grey60.txt

Category	Term	Count	%	PValue	Genes	List Total	Pop Hits	Pop Total	Fold Enrichment	Bonferroni	Benjamini	FDR
GOTERM_BP_ALL	GO:0032940~secretion by cell	5	20.0	0.005915441762598079	NAL12_HUMAN, TNR5_HUMAN, RHG17_MOUSE, CAC1H_RAT, SOCS1_HUMAN	18	425	9496	6.2065359477124185	0.9952027218066873	0.9952027218066873	8.833307907107212
GOTERM_BP_ALL	GO:0046903~secretion	5	20.0	0.009671160934749972	NAL12_HUMAN, TNR5_HUMAN, RHG17_MOUSE, CAC1H_RAT, SOCS1_HUMAN	18	489	9496	5.394228584412633	0.9998409683471785	0.987389224733525	14.056718513980183
