## Additional File S1 for "Sex-specific co-expression networks and sex-biased gene expression in the salmonid Brook Charr *Salvelinus fontinalis*": male_go_bpall_ivory.txt

Category	Term	Count	%	PValue	Genes	List Total	Pop Hits	Pop Total	Fold Enrichment	Bonferroni	Benjamini	FDR
GOTERM_BP_ALL	GO:0022008~neurogenesis	9	30.0	0.0012883736321764462	FZD9_MOUSE, SCRIB_DANRE, PKCB1_HUMAN, RORB_HUMAN, EFNA5_DANRE, WNK1_HUMAN, WNT9A_CHICK, SOX6_PONAB, ALK_HUMAN	28	801	9496	3.8105939004815412	0.7366645145164482	0.7366645145164482	2.0250506241326516
GOTERM_BP_ALL	GO:0007399~nervous system development	10	33.33333333333333	0.0030008784990396982	FZD9_MOUSE, KDIS_DANRE, SCRIB_DANRE, PKCB1_HUMAN, RORB_HUMAN, EFNA5_DANRE, WNK1_HUMAN, WNT9A_CHICK, SOX6_PONAB, ALK_HUMAN	28	1133	9496	2.9933173622494014	0.9554248530641332	0.7888717287148241	4.657305975143133
GOTERM_BP_ALL	GO:0048699~generation of neurons	8	26.666666666666668	0.003451506044137749	FZD9_MOUSE, SCRIB_DANRE, PKCB1_HUMAN, RORB_HUMAN, EFNA5_DANRE, WNK1_HUMAN, WNT9A_CHICK, ALK_HUMAN	28	728	9496	3.726844583987441	0.9720821190352993	0.6966382527325379	5.338860603656704
GOTERM_BP_ALL	GO:0080090~regulation of primary metabolic process	17	56.666666666666664	0.005304034811266823	ZN628_MOUSE, RORB_HUMAN, TFDP1_HUMAN, DACH2_MOUSE, WNK1_HUMAN, SOX6_PONAB, UVRAG_HUMAN, ALK_HUMAN, KDM4B_HUMAN, CCBE1_HUMAN, USF2_RAT, KDIS_DANRE, ZN397_HUMAN, PKCB1_HUMAN, EFNA5_DANRE, SRSF5_RAT, WNT9A_CHICK	28	3183	9496	1.811319061083434	0.9959307087374775	0.7474312039860553	8.093059737505715
GOTERM_BP_ALL	GO:0060255~regulation of macromolecule metabolic process	17	56.666666666666664	0.0055686372297505185	ZN628_MOUSE, RORB_HUMAN, TFDP1_HUMAN, DACH2_MOUSE, WNK1_HUMAN, SOX6_PONAB, UVRAG_HUMAN, ALK_HUMAN, KDM4B_HUMAN, CCBE1_HUMAN, USF2_RAT, KDIS_DANRE, ZN397_HUMAN, PKCB1_HUMAN, EFNA5_DANRE, SRSF5_RAT, WNT9A_CHICK	28	3197	9496	1.803387103981411	0.9969101937378735	0.6852351345157726	8.480265771996931
GOTERM_BP_ALL	GO:0031323~regulation of cellular metabolic process	17	56.666666666666664	0.005626779201604638	ZN628_MOUSE, RORB_HUMAN, TFDP1_HUMAN, DACH2_MOUSE, WNK1_HUMAN, SOX6_PONAB, UVRAG_HUMAN, ALK_HUMAN, KDM4B_HUMAN, CCBE1_HUMAN, USF2_RAT, KDIS_DANRE, ZN397_HUMAN, PKCB1_HUMAN, EFNA5_DANRE, SRSF5_RAT, WNT9A_CHICK	28	3200	9496	1.8016964285714285	0.9970916302508446	0.6221887058120095	8.565142761710876
GOTERM_BP_ALL	GO:0048731~system development	14	46.666666666666664	0.007695566129196383	FZD9_MOUSE, MMP19_HUMAN, SCRIB_DANRE, RORB_HUMAN, WNK1_HUMAN, SOX6_PONAB, ALK_HUMAN, CCBE1_HUMAN, USF2_RAT, KDIS_DANRE, PKCB1_HUMAN, EFNA5_DANRE, SRSF5_RAT, WNT9A_CHICK	28	2374	9496	2.0	0.9996630972814344	0.680898227547024	11.537646815675217
GOTERM_BP_ALL	GO:0048856~anatomical structure development	16	53.333333333333336	0.00876257250627319	FZD9_MOUSE, MMP19_HUMAN, SCRIB_DANRE, FBLI1_MOUSE, RORB_HUMAN, DACH2_MOUSE, WNK1_HUMAN, SOX6_PONAB, ALK_HUMAN, CCBE1_HUMAN, USF2_RAT, KDIS_DANRE, PKCB1_HUMAN, EFNA5_DANRE, SRSF5_RAT, WNT9A_CHICK	28	3014	9496	1.8003602237178877	0.9998893602617408	0.6797501813681741	13.0351273137998
GOTERM_BP_ALL	GO:0007275~multicellular organism development	15	50.0	0.008848713382805726	FZD9_MOUSE, MMP19_HUMAN, SCRIB_DANRE, RORB_HUMAN, DACH2_MOUSE, WNK1_HUMAN, SOX6_PONAB, ALK_HUMAN, CCBE1_HUMAN, USF2_RAT, KDIS_DANRE, PKCB1_HUMAN, EFNA5_DANRE, SRSF5_RAT, WNT9A_CHICK	28	2709	9496	1.8778674260401833	0.9998988776200838	0.6401726731552602	13.154978941751027
GOTERM_BP_ALL	GO:0044767~single-organism developmental process	16	53.333333333333336	0.009682251532136907	FZD9_MOUSE, MMP19_HUMAN, SCRIB_DANRE, FBLI1_MOUSE, RORB_HUMAN, DACH2_MOUSE, WNK1_HUMAN, SOX6_PONAB, ALK_HUMAN, CCBE1_HUMAN, USF2_RAT, KDIS_DANRE, PKCB1_HUMAN, EFNA5_DANRE, SRSF5_RAT, WNT9A_CHICK	28	3044	9496	1.782616857518303	0.999957667664305	0.6346852370118967	14.306750232754794
