## Additional File S1 for "Sex-specific co-expression networks and sex-biased gene expression in the salmonid Brook Charr *Salvelinus fontinalis*": male_go_bpall_lightcyan1.txt

Category	Term	Count	%	PValue	Genes	List Total	Pop Hits	Pop Total	Fold Enrichment	Bonferroni	Benjamini	FDR
GOTERM_BP_ALL	GO:0000910~cytokinesis	15	2.923976608187134	3.652543851862325E-5	CTRO_MOUSE, CSPP1_HUMAN, ANK3_MOUSE, MYH9_MOUSE, APC_HUMAN, CDC42_MACFA, RB11A_CHICK, SVIL_MOUSE, IST1_BOVIN, MYH9_CHICK, DAPK3_HUMAN, MYH9_HUMAN, RHOA_RAT, BIN3_MOUSE, MYH10_MOUSE	458	83	9496	3.747040564002736	0.16001868217818316	0.16001868217818316	0.06914890111360261
GOTERM_BP_ALL	GO:0051276~chromosome organization	51	9.941520467836257	7.356386872077562E-4	NCOA1_HUMAN, SMC1A_MOUSE, NR1H4_RAT, BPL1_MOUSE, BAHC1_HUMAN, DPOD3_HUMAN, POGZ_MOUSE, NU155_HUMAN, HMBX1_HUMAN, EHMT1_HUMAN, AUTS2_HUMAN, TYY1_HUMAN, PER1_RAT, TE2IP_DANRE, SPDLY_DANRE, NUP37_HUMAN, CDAN1_MOUSE, DNA2_BOVIN, ATF6B_MOUSE, CARM1_DANRE, M3K7_MOUSE, M3K4_HUMAN, NUP98_MOUSE, MBD2_HUMAN, MSH3_HUMAN, AN32B_BOVIN, TRI37_MOUSE, CC14A_HUMAN, CTRO_MOUSE, H33_XENTR, CHD4_HUMAN, APC_HUMAN, DC…	458	656	9496	1.6119128767706892	0.9701995410839898	0.827371905774262	1.3839923369655338
GOTERM_BP_ALL	GO:0016043~cellular component organization	205	39.96101364522417	0.001398303716148556	VAPA_PONAB, SMC1A_MOUSE, PGS2_HORSE, PBLD_BOVIN, BPL1_MOUSE, SVIL_MOUSE, SH3G2_CHICK, ZKSC3_HUMAN, KCTD9_HUMAN, F107A_HUMAN, VWA1_BOVIN, MFN1_MOUSE, NU155_HUMAN, DPOG2_HUMAN, PER1_RAT, PARVA_HUMAN, MYH9_MOUSE, CDD_MOUSE, NUP37_HUMAN, ADCY6_HUMAN, M3K4_HUMAN, FARP1_RAT, MBD2_HUMAN, MYL6_CHICK, RC3H1_HUMAN, DDHD1_BOVIN, CHD4_HUMAN, AP3B1_BOVIN, RFTN2_HUMAN, TSN14_HUMAN, DCR1B_DANRE, TPSN_HUMAN, TBC…	458	3595	9496	1.1823068186649337	0.9987444398682027	0.8921187825198844	2.6151454855414147
GOTERM_BP_ALL	GO:0061024~membrane organization	45	8.771929824561402	0.0019974464229174363	SDC4_CHICK, VAPA_PONAB, RFT1_XENTR, ANK3_MOUSE, PHOCN_RAT, MILK1_HUMAN, SDCB1_HUMAN, RFTN2_HUMAN, TSN14_HUMAN, EPHA2_MACFA, MYH9_CHICK, ERBB2_HUMAN, VP37B_HUMAN, MFN1_MOUSE, MYH10_MOUSE, NU155_HUMAN, 143BA_DANRE, TBCD4_HUMAN, SUN1_MOUSE, DP13A_HUMAN, AT10D_HUMAN, MYL9_BOVIN, ITB1_CHICK, MYH9_MOUSE, S2546_DANRE, WRB_DANRE, CDAN1_MOUSE, NUP37_HUMAN, RB11A_CHICK, SUN1_HUMAN, PACN3_HUMAN, STOM_MOUSE,…	458	585	9496	1.5948941887806516	0.9999284665623408	0.908034004970477	3.7157368693291115
GOTERM_BP_ALL	GO:0042787~protein ubiquitination involved in ubiquitin-dependent protein catabolic process	16	3.1189083820662766	0.0022282646780681214	TRI39_MOUSE, TAF1_MOUSE, CUL2_MOUSE, RN181_DANRE, R144B_HUMAN, FAK1_HUMAN, RN145_DANRE, FBX22_PONAB, RNF43_HUMAN, RNF24_MOUSE, TRI25_HUMAN, RNF34_BOVIN, KLHL7_HUMAN, ITCH_MOUSE, CUL1_MOUSE, HERC3_HUMAN	458	136	9496	2.439249935782173	0.9999762897959967	0.8811533189098271	4.136584890806927
GOTERM_BP_ALL	GO:0009987~cellular process	435	84.7953216374269	0.003126221885863463	M4K3_MOUSE, FLVC1_HUMAN, SMC1A_MOUSE, CUL2_MOUSE, PGS2_HORSE, SREK1_RAT, SH3G2_CHICK, DCA15_XENLA, ZKSC3_HUMAN, CYC_DANRE, JAK1_DANRE, HNRL1_HUMAN, F107A_HUMAN, NU155_HUMAN, DNLI1_XENLA, PER1_RAT, DHX8_HUMAN, CDD_MOUSE, NUP37_HUMAN, ZN800_HUMAN, FOLC_HUMAN, M3K4_HUMAN, DCTD_RAT, FARP1_RAT, I5P1_HUMAN, ASB6_PONAB, RC3H1_HUMAN, TRI39_MOUSE, RN181_DANRE, AP3B1_BOVIN, RFTN2_HUMAN, TSN14_HUMAN, YBX2B_…	458	8697	9496	1.0370388223013207	0.9999996777572835	0.9171999653885885	5.757303480542452
GOTERM_BP_ALL	GO:0045596~negative regulation of cell differentiation	28	5.458089668615984	0.005256381251613277	CTRO_MOUSE, EPHB2_MOUSE, SDC4_CHICK, SEM6A_HUMAN, FAK1_HUMAN, CTNA1_HUMAN, F101B_MOUSE, PBLD_BOVIN, CNTN4_HUMAN, ZFHX3_HUMAN, TBX3_RAT, M4K4_HUMAN, ERBB2_HUMAN, FA57B_MOUSE, AXIN1_DANRE, STAT3_CHICK, IHH_HUMAN, TGBR3_RAT, ITB1_CHICK, ADCY6_HUMAN, USH2A_HUMAN, RHOA_RAT, T178A_DANRE, AN32B_BOVIN, P85A_PONAB, IL18_MOUSE, RC3H1_HUMAN, LRP4_HUMAN	458	332	9496	1.7486189298679433	0.9999999999881672	0.9725202754328401	9.498832315676363
GOTERM_BP_ALL	GO:0010646~regulation of cell communication	97	18.9083820662768	0.005262937104043341	EPHB2_MOUSE, NCOA1_HUMAN, PAR1_RAT, IBP1_BOVIN, VAPA_PONAB, SL9A6_HUMAN, PGS2_HORSE, FAK1_HUMAN, PBLD_BOVIN, PPM1B_HUMAN, DEPD5_HUMAN, ATS20_MOUSE, TGBR3_RAT, PER1_RAT, ADAM9_HUMAN, STAU1_HUMAN, STOM_MOUSE, CHIO_MOUSE, M3K4_HUMAN, RNF43_HUMAN, FARP1_RAT, MBD2_HUMAN, TGM2_HUMAN, RNF34_BOVIN, PTN1_CHICK, GAPR1_MOUSE, RC3H1_HUMAN, TRIO_DANRE, RGS5_MOUSE, PK3CA_HUMAN, TRI39_MOUSE, CHD4_HUMAN, NCKX6_M…	458	1562	9496	1.2875554238491689	0.9999999999885337	0.9571029135799337	9.510127117883016
GOTERM_BP_ALL	GO:0022402~cell cycle process	51	9.941520467836257	0.005676273107079817	TP53B_MOUSE, SMC1A_MOUSE, CDKN3_RAT, SVIL_MOUSE, IST1_BOVIN, POGZ_MOUSE, BIN3_MOUSE, NU155_HUMAN, MARE3_HUMAN, WIZ_MOUSE, SPDLY_DANRE, MYH9_MOUSE, NUP37_HUMAN, CDC42_MACFA, DNA2_BOVIN, ATF6B_MOUSE, MYH9_HUMAN, MSH3_HUMAN, TRI37_MOUSE, CC14A_HUMAN, FBX31_MOUSE, CTRO_MOUSE, CHD4_HUMAN, ANK3_MOUSE, PRCC_HUMAN, APC_HUMAN, MYPT2_HUMAN, UBC9B_DANRE, DCR1B_DANRE, ZFHX3_HUMAN, MYH9_CHICK, DPOE1_HUMAN, CB…	458	724	9496	1.460517744698304	0.9999999999984234	0.9511756195261999	10.219556668922126
GOTERM_BP_ALL	GO:0032989~cellular component morphogenesis	54	10.526315789473683	0.007615513057020736	C166A_DANRE, EPHB2_MOUSE, SEM6A_HUMAN, ARAP3_HUMAN, SZT2_HUMAN, SL9A6_HUMAN, SDCB1_HUMAN, FAK1_HUMAN, PBLD_BOVIN, IST1_BOVIN, CNTN4_HUMAN, EPHA2_MACFA, ERBB2_HUMAN, BIN3_MOUSE, LICH_HUMAN, BORG5_MOUSE, AGFG1_BOVIN, DPOG2_HUMAN, EFNB3_MOUSE, TGBR3_RAT, PARVA_HUMAN, MYH9_MOUSE, CDC42_MACFA, MYH9_HUMAN, FARP1_RAT, APOEB_DANRE, GAPR1_MOUSE, CC14A_HUMAN, FBX31_MOUSE, SPTN1_HUMAN, CTRO_MOUSE, ANK3_MOUS…	458	788	9496	1.4208321326446922	0.9999999999999999	0.9739974397905575	13.478209262815522
GOTERM_BP_ALL	GO:0009966~regulation of signal transduction	90	17.543859649122805	0.007720531180229903	NCOA1_HUMAN, IBP1_BOVIN, PAR1_RAT, ARAP3_HUMAN, VAPA_PONAB, SL9A6_HUMAN, SDCB1_HUMAN, PGS2_HORSE, SCAI_MOUSE, FAK1_HUMAN, CTNA1_HUMAN, PBLD_BOVIN, NR1H4_RAT, FKBP8_HUMAN, GPS2_HUMAN, ERBB2_HUMAN, EPHA2_MACFA, RHBT2_HUMAN, PPM1B_HUMAN, AXIN1_DANRE, RMP_MOUSE, DEPD5_HUMAN, STAT3_CHICK, EHMT1_HUMAN, TGBR3_RAT, ATS20_MOUSE, PER1_RAT, KIF7_DANRE, ADAM9_HUMAN, TE2IP_DANRE, TRADD_ONCMY, CHIO_MOUSE, STOM…	458	1452	9496	1.285142011620773	0.9999999999999999	0.9653934437371591	13.65144191104073
GOTERM_BP_ALL	GO:0000904~cell morphogenesis involved in differentiation	35	6.82261208576998	0.00790254420668934	C166A_DANRE, CTRO_MOUSE, EPHB2_MOUSE, SEM6A_HUMAN, SZT2_HUMAN, ANK3_MOUSE, SL9A6_HUMAN, SDCB1_HUMAN, FAK1_HUMAN, F101B_MOUSE, PBLD_BOVIN, CNTN4_HUMAN, IST1_BOVIN, MYH9_CHICK, ERBB2_HUMAN, EPHA2_MACFA, TM41B_DANRE, MYH10_MOUSE, EFNB3_MOUSE, TGBR3_RAT, T106B_DANRE, LRRK2_HUMAN, PARVA_HUMAN, MYH9_MOUSE, ITB1_CHICK, RB11A_CHICK, CDC42_MACFA, FARP1_RAT, MYH9_HUMAN, GAS1_MOUSE, APOEB_DANRE, GAPR1_MOUSE…	458	460	9496	1.5775583823808619	1.0	0.9574205580771508	13.950903642199531
GOTERM_BP_ALL	GO:0010256~endomembrane system organization	30	5.847953216374268	0.008611218591513566	CTRO_MOUSE, SDC4_CHICK, ANK3_MOUSE, MILK1_HUMAN, TSN14_HUMAN, EPHA2_MACFA, RAB30_MOUSE, VP37B_HUMAN, MYH10_MOUSE, NU155_HUMAN, AGFG1_BOVIN, SUN1_MOUSE, DP13A_HUMAN, LRRK2_HUMAN, MYL9_BOVIN, ITB1_CHICK, WRB_DANRE, CDAN1_MOUSE, NUP37_HUMAN, RB11A_CHICK, SUN1_HUMAN, PACN3_HUMAN, VPS35_MOUSE, NEK9_HUMAN, P85A_PONAB, ARH_HUMAN, ANK1_MOUSE, NDRG1_HUMAN, ANKL2_HUMAN, VAPB_BOVIN	458	378	9496	1.6455257503292438	1.0	0.9582476168515908	15.107523756596041
GOTERM_BP_ALL	GO:0023051~regulation of signaling	96	18.71345029239766	0.00979289559035664	NCOA1_HUMAN, EPHB2_MOUSE, IBP1_BOVIN, PAR1_RAT, ARAP3_HUMAN, VAPA_PONAB, SL9A6_HUMAN, SDCB1_HUMAN, PGS2_HORSE, SCAI_MOUSE, FAK1_HUMAN, CTNA1_HUMAN, PBLD_BOVIN, NR1H4_RAT, FKBP8_HUMAN, CNTN4_HUMAN, GPS2_HUMAN, ERBB2_HUMAN, EPHA2_MACFA, RHBT2_HUMAN, PPM1B_HUMAN, AXIN1_DANRE, RMP_MOUSE, DEPD5_HUMAN, STAT3_CHICK, EHMT1_HUMAN, TGBR3_RAT, ATS20_MOUSE, PER1_RAT, KIF7_DANRE, ADAM9_HUMAN, TE2IP_DANRE, TRA…	458	1578	9496	1.2613611835223404	1.0	0.9651198026955942	17.00344249974033
GOTERM_BP_ALL	GO:0032870~cellular response to hormone stimulus	27	5.263157894736842	0.009807695320496492	NCOA1_HUMAN, PK3CA_HUMAN, GLR_MOUSE, AT1A1_RABIT, NCOA2_DANRE, FAK1_HUMAN, NR1H4_RAT, NUCKS_RAT, PDK2_HUMAN, RMP_MOUSE, KAT2B_HUMAN, TBCD4_HUMAN, STAT3_CHICK, MBD5_MOUSE, RNF4_HUMAN, PER1_RAT, DP13A_HUMAN, TAF1_MOUSE, KLF9_RAT, ADCY6_HUMAN, CARM1_DANRE, RHOA_RAT, RORG_HUMAN, P85A_PONAB, PTN1_CHICK, IL18_MOUSE, PLOD1_RAT	458	332	9496	1.6861682538012313	1.0	0.9565815364682886	17.026931348529494
GOTERM_BP_ALL	GO:0071840~cellular component organization or biogenesis	205	39.96101364522417	0.009937799175791137	VAPA_PONAB, SMC1A_MOUSE, PGS2_HORSE, PBLD_BOVIN, BPL1_MOUSE, SVIL_MOUSE, SH3G2_CHICK, ZKSC3_HUMAN, KCTD9_HUMAN, F107A_HUMAN, VWA1_BOVIN, MFN1_MOUSE, NU155_HUMAN, DPOG2_HUMAN, PER1_RAT, PARVA_HUMAN, MYH9_MOUSE, CDD_MOUSE, NUP37_HUMAN, ADCY6_HUMAN, M3K4_HUMAN, FARP1_RAT, MBD2_HUMAN, MYL6_CHICK, RC3H1_HUMAN, DDHD1_BOVIN, CHD4_HUMAN, AP3B1_BOVIN, RFTN2_HUMAN, TSN14_HUMAN, DCR1B_DANRE, TPSN_HUMAN, TBC…	458	3733	9496	1.13859978920451	1.0	0.9492083298813317	17.233150105307825
