## Additional File S1 for "Sex-specific co-expression networks and sex-biased gene expression in the salmonid Brook Charr *Salvelinus fontinalis*": male_go_bpall_magenta.txt

Category	Term	Count	%	PValue	Genes	List Total	Pop Hits	Pop Total	Fold Enrichment	Bonferroni	Benjamini	FDR
GOTERM_BP_ALL	GO:0034976~response to endoplasmic reticulum stress	32	20.0	1.2578843538246547E-24	PDIA4_BOVIN, DERL2_PONAB, PDIA6_MOUSE, PDIA1_PONAB, PDIA3_BOVIN, SYVN1_DANRE, ENPL_MOUSE, ERP44_BOVIN, GRP78_CHICK, CALR_HUMAN, ERLN1_DANRE, DNJC3_HUMAN, SDF2L_HUMAN, TXD11_MOUSE, DNJC3_CHICK, SERP1_RAT, SC61B_PONAB, STT3B_HUMAN, PDIA4_RAT, CK5P3_RAT, PDIA6_HUMAN, AUP1_DANRE, ERLEC_XENTR, EDEM1_HUMAN, ENPL_BOVIN, PDIA1_HUMAN, TXND5_MOUSE, SE1L1_MESAU, HM13_MOUSE, PDIA3_CHICK, UGGG1_HUMAN, HERP1_P…	147	177	9496	11.678850071101888	2.0516093810880117E-21	2.0516093810880117E-21	2.111183642849405E-21
GOTERM_BP_ALL	GO:0006457~protein folding	24	15.0	6.581912723002044E-18	CRTAP_MOUSE, GRP75_PONAB, PDIA4_BOVIN, ENPL_BOVIN, CALR_RABIT, PDIA6_MOUSE, PDIA3_BOVIN, ERO1B_MOUSE, TXND5_MOUSE, CALX_RAT, GANAB_HUMAN, DJB11_PONAB, ALG12_HUMAN, ENPL_MOUSE, ERP44_BOVIN, GRP78_CHICK, CALR_HUMAN, CALR_BOVIN, PDIA3_CHICK, TXD11_MOUSE, FKB11_MOUSE, UGGG1_HUMAN, PDIA4_RAT, PDIA6_HUMAN	147	138	9496	11.234545992309966	1.0735099651216334E-14	5.367549825608167E-15	1.104682353128411E-14
GOTERM_BP_ALL	GO:0006487~protein N-linked glycosylation	18	11.25	3.108271211539382E-17	ALG12_MOUSE, RPN2_PONAB, EDEM1_HUMAN, RPN1_PIG, GORS1_RAT, GPT_CRIGR, MOGS_MOUSE, DAD1_RAT, SYVN1_DANRE, ALG5_HUMAN, ALG12_HUMAN, MAGT1_DANRE, STT3A_MOUSE, UGGG1_HUMAN, DAD1_PIG, STT3B_HUMAN, MA2A1_HUMAN, OST48_DANRE	147	63	9496	18.45675413022352	5.069590346020732E-14	1.6898634486735773E-14	5.2168001926323244E-14
GOTERM_BP_ALL	GO:0006486~protein glycosylation	25	15.625	8.247278543596456E-17	RPN2_PONAB, ALG12_MOUSE, RPN1_PIG, MOGS_MOUSE, GPT_CRIGR, SYVN1_DANRE, ALG12_HUMAN, STT3A_MOUSE, SDF2L_HUMAN, SERP1_RAT, STT3B_HUMAN, DPM2_BOVIN, ALG2_HUMAN, MA2A1_HUMAN, NGBR_DANRE, EDEM1_HUMAN, GORS1_RAT, DPM3_PONAB, DHDDS_HUMAN, DAD1_RAT, ALG5_HUMAN, MAGT1_DANRE, UGGG1_HUMAN, DAD1_PIG, OST48_DANRE	147	172	9496	9.389337130200918	1.8107737531636303E-13	4.529709940470639E-14	1.887379141862766E-13
GOTERM_BP_ALL	GO:0043413~macromolecule glycosylation	25	15.625	8.247278543596456E-17	RPN2_PONAB, ALG12_MOUSE, RPN1_PIG, MOGS_MOUSE, GPT_CRIGR, SYVN1_DANRE, ALG12_HUMAN, STT3A_MOUSE, SDF2L_HUMAN, SERP1_RAT, STT3B_HUMAN, DPM2_BOVIN, ALG2_HUMAN, MA2A1_HUMAN, NGBR_DANRE, EDEM1_HUMAN, GORS1_RAT, DPM3_PONAB, DHDDS_HUMAN, DAD1_RAT, ALG5_HUMAN, MAGT1_DANRE, UGGG1_HUMAN, DAD1_PIG, OST48_DANRE	147	172	9496	9.389337130200918	1.8107737531636303E-13	4.529709940470639E-14	1.887379141862766E-13
GOTERM_BP_ALL	GO:0070085~glycosylation	25	15.625	2.0989780259886594E-16	RPN2_PONAB, ALG12_MOUSE, RPN1_PIG, MOGS_MOUSE, GPT_CRIGR, SYVN1_DANRE, ALG12_HUMAN, STT3A_MOUSE, SDF2L_HUMAN, SERP1_RAT, STT3B_HUMAN, DPM2_BOVIN, ALG2_HUMAN, MA2A1_HUMAN, NGBR_DANRE, EDEM1_HUMAN, GORS1_RAT, DPM3_PONAB, DHDDS_HUMAN, DAD1_RAT, ALG5_HUMAN, MAGT1_DANRE, UGGG1_HUMAN, DAD1_PIG, OST48_DANRE	147	179	9496	9.022156348572949	3.6215475063272606E-13	7.238654120556021E-14	3.774758283725532E-13
GOTERM_BP_ALL	GO:0009100~glycoprotein metabolic process	27	16.875	1.3455394143519994E-15	RPN2_PONAB, ALG12_MOUSE, RPN1_PIG, GPT_CRIGR, MOGS_MOUSE, SYVN1_DANRE, ALG12_HUMAN, ERP44_BOVIN, STT3A_MOUSE, SDF2L_HUMAN, SERP1_RAT, STT3B_HUMAN, DPM2_BOVIN, MA2A1_HUMAN, ALG2_HUMAN, NGBR_DANRE, EDEM1_HUMAN, GORS1_RAT, DPM3_PONAB, DHDDS_HUMAN, DAD1_RAT, RAB1A_RAT, ALG5_HUMAN, MAGT1_DANRE, UGGG1_HUMAN, DAD1_PIG, OST48_DANRE	147	235	9496	7.421971341728181	2.1729285037963564E-12	3.6215475063272606E-13	2.2315482794965646E-12
GOTERM_BP_ALL	GO:0015031~protein transport	55	34.375	5.663502593537638E-15	YIPF5_DANRE, TMED3_HUMAN, ARFG3_MOUSE, TMED9_HUMAN, VAMP3_MACFA, ENPL_MOUSE, COPA_HUMAN, SC24D_HUMAN, CALR_HUMAN, TMEDA_MESAU, ERD22_DANRE, ERLEC_XENTR, GORS1_RAT, KISHA_DANRE, TR1L1_XENLA, ENPL_BOVIN, SSRG_HUMAN, BET1L_DANRE, TMEDA_TAKRU, RAB1A_RAT, SE1L1_MESAU, SEC13_RAT, S61A2_ONCMY, SC23A_CHICK, HERP1_PONAB, SIL1_BOVIN, SPCS2_DANRE, DERL2_PONAB, AP3D1_MOUSE, TMED7_RAT, SC61A_SCHPO, SC23A_DANR…	147	1149	9496	3.092189007892104	9.234946141134515E-12	1.3192780201620735E-12	9.50350909079134E-12
GOTERM_BP_ALL	GO:0009101~glycoprotein biosynthetic process	25	15.625	1.9303320391791914E-14	RPN2_PONAB, ALG12_MOUSE, RPN1_PIG, MOGS_MOUSE, GPT_CRIGR, SYVN1_DANRE, ALG12_HUMAN, STT3A_MOUSE, SDF2L_HUMAN, SERP1_RAT, STT3B_HUMAN, DPM2_BOVIN, ALG2_HUMAN, MA2A1_HUMAN, NGBR_DANRE, EDEM1_HUMAN, GORS1_RAT, DPM3_PONAB, DHDDS_HUMAN, DAD1_RAT, ALG5_HUMAN, MAGT1_DANRE, UGGG1_HUMAN, DAD1_PIG, OST48_DANRE	147	217	9496	7.442239568638515	3.150746330504717E-11	3.93840515755528E-12	3.241851231905457E-11
GOTERM_BP_ALL	GO:0045184~establishment of protein localization	55	34.375	2.689240807770315E-13	YIPF5_DANRE, TMED3_HUMAN, ARFG3_MOUSE, TMED9_HUMAN, VAMP3_MACFA, ENPL_MOUSE, COPA_HUMAN, SC24D_HUMAN, CALR_HUMAN, TMEDA_MESAU, ERD22_DANRE, ERLEC_XENTR, GORS1_RAT, KISHA_DANRE, TR1L1_XENLA, ENPL_BOVIN, SSRG_HUMAN, BET1L_DANRE, TMEDA_TAKRU, RAB1A_RAT, SE1L1_MESAU, SEC13_RAT, S61A2_ONCMY, SC23A_CHICK, HERP1_PONAB, SIL1_BOVIN, SPCS2_DANRE, DERL2_PONAB, AP3D1_MOUSE, TMED7_RAT, SC61A_SCHPO, SC23A_DANR…	147	1259	9496	2.8220215806735722	4.3856940301623126E-10	4.872990899684737E-11	4.5130565951012613E-10
GOTERM_BP_ALL	GO:0036503~ERAD pathway	15	9.375	2.0315509859350364E-12	ERLEC_XENTR, EDEM1_HUMAN, DERL2_PONAB, ENPL_BOVIN, SYVN1_DANRE, ENPL_MOUSE, SE1L1_MESAU, ERLN1_DANRE, HM13_MOUSE, SDF2L_HUMAN, SC61B_PONAB, STT3B_HUMAN, UGGG1_HUMAN, HERP1_PONAB, AUP1_DANRE	147	70	9496	13.842565597667638	3.313534890914127E-9	3.3135350019364296E-10	3.4097502599195195E-9
GOTERM_BP_ALL	GO:0005975~carbohydrate metabolic process	33	20.625	3.1337795700357932E-12	RPN2_PONAB, ALG12_MOUSE, RPN1_PIG, FUCO_RAT, GPT_CRIGR, MOGS_MOUSE, SYVN1_DANRE, GANAB_HUMAN, ALG12_HUMAN, PARG_BOVIN, MLEC_DANRE, STT3A_MOUSE, SDF2L_HUMAN, SERP1_RAT, STT3B_HUMAN, GALE_BOVIN, GANAB_PIG, DPM2_BOVIN, MA2A1_HUMAN, ALG2_HUMAN, NGBR_DANRE, EDEM1_HUMAN, GORS1_RAT, DPM3_PONAB, DHDDS_HUMAN, DAD1_RAT, MPU1_MOUSE, ALG5_HUMAN, MAGT1_DANRE, GANAB_MACFA, UGGG1_HUMAN, DAD1_PIG, OST48_DANRE	147	501	9496	4.255000203674284	5.111271073054979E-9	4.64660976362552E-10	5.259692681391925E-9
GOTERM_BP_ALL	GO:0008104~protein localization	59	36.875	3.180735280383613E-12	YIPF5_DANRE, TMED3_HUMAN, ARFG3_MOUSE, TMED9_HUMAN, VAMP3_MACFA, ENPL_MOUSE, COPA_HUMAN, SC24D_HUMAN, GRP78_CHICK, CALR_HUMAN, TMEDA_MESAU, ERD22_DANRE, ERLEC_XENTR, GORS1_RAT, KISHA_DANRE, TR1L1_XENLA, ENPL_BOVIN, SSRG_HUMAN, BET1L_DANRE, SUMO2_RAT, TMEDA_TAKRU, RAB1A_RAT, SE1L1_MESAU, SEC13_RAT, S61A2_ONCMY, SC23A_CHICK, HERP1_PONAB, SIL1_BOVIN, SPCS2_DANRE, DERL2_PONAB, AP3D1_MOUSE, TMED7_RAT,…	147	1516	9496	2.514063145046937	5.187866802813801E-9	4.323221780566655E-10	5.338507413910065E-9
GOTERM_BP_ALL	GO:1901137~carbohydrate derivative biosynthetic process	30	18.75	1.3008429270568812E-11	RPN2_PONAB, ALG12_MOUSE, RPN1_PIG, GPT_CRIGR, MOGS_MOUSE, SYVN1_DANRE, ALG12_HUMAN, PAPS2_HUMAN, STT3A_MOUSE, SDF2L_HUMAN, SERP1_RAT, STT3B_HUMAN, DPM2_BOVIN, MA2A1_HUMAN, GMPAA_DANRE, ALG2_HUMAN, NGBR_DANRE, EDEM1_HUMAN, GORS1_RAT, DPM3_PONAB, DHDDS_HUMAN, DAD1_RAT, MPU1_MOUSE, ALG5_HUMAN, MAGT1_DANRE, PAPS1_MOUSE, UGGG1_HUMAN, DAD1_PIG, OST48_DANRE, PAPS1_HUMAN	147	434	9496	4.465343741183109	2.121683584377365E-8	1.6320642615141878E-9	2.1832924357312322E-8
GOTERM_BP_ALL	GO:0006888~ER to Golgi vesicle-mediated transport	15	9.375	4.549850728448627E-11	TMED3_HUMAN, S22BB_DANRE, TMED9_HUMAN, COPE_BOVIN, RAB1A_RAT, SC23A_DANRE, SC24D_HUMAN, COPA_HUMAN, COPB2_MOUSE, LMAN1_RAT, DYHC1_HUMAN, COPB_DANRE, SEC13_RAT, SC23A_CHICK, STX5_BOVIN	147	87	9496	11.137696457893503	7.420804071234244E-8	5.30057453485E-9	7.636288268386693E-8
GOTERM_BP_ALL	GO:0030433~ER-associated ubiquitin-dependent protein catabolic process	13	8.125	5.382353024403754E-11	ERLEC_XENTR, EDEM1_HUMAN, SDF2L_HUMAN, DERL2_PONAB, ENPL_BOVIN, SC61B_PONAB, STT3B_HUMAN, UGGG1_HUMAN, SYVN1_DANRE, ENPL_MOUSE, HERP1_PONAB, AUP1_DANRE, ERLN1_DANRE	147	58	9496	14.479005395261552	8.77861265902169E-8	5.852408668793885E-9	9.03352503911492E-8
GOTERM_BP_ALL	GO:0035966~response to topologically incorrect protein	16	10.0	1.0351626136313114E-10	EDEM1_HUMAN, DERL2_PONAB, SYVN1_DANRE, ERP44_BOVIN, GRP78_CHICK, CALR_HUMAN, MANF_HUMAN, DNJC3_HUMAN, SDF2L_HUMAN, DNJC3_CHICK, SERP1_RAT, UGGG1_HUMAN, STT3B_HUMAN, CK5P3_RAT, PDIA6_HUMAN, HERP1_PONAB	147	110	9496	9.396165739022882	1.6883508191511964E-7	1.0552193452362246E-8	1.7373770200279637E-7
GOTERM_BP_ALL	GO:0044723~single-organism carbohydrate metabolic process	28	17.5	2.2021855733084275E-10	RPN2_PONAB, ALG12_MOUSE, RPN1_PIG, FUCO_RAT, GPT_CRIGR, MOGS_MOUSE, SYVN1_DANRE, ALG12_HUMAN, STT3A_MOUSE, SDF2L_HUMAN, SERP1_RAT, STT3B_HUMAN, GALE_BOVIN, DPM2_BOVIN, MA2A1_HUMAN, ALG2_HUMAN, NGBR_DANRE, EDEM1_HUMAN, GORS1_RAT, DPM3_PONAB, DHDDS_HUMAN, DAD1_RAT, MPU1_MOUSE, ALG5_HUMAN, MAGT1_DANRE, UGGG1_HUMAN, DAD1_PIG, OST48_DANRE	147	424	9496	4.265947888589397	3.591763254595648E-7	2.1128022664740342E-8	3.696060901781095E-7
GOTERM_BP_ALL	GO:0071702~organic substance transport	57	35.625	2.4330775377599204E-10	YIPF5_DANRE, TMED3_HUMAN, ARFG3_MOUSE, TMED9_HUMAN, VAMP3_MACFA, ENPL_MOUSE, COPA_HUMAN, SC24D_HUMAN, CALR_HUMAN, TMEDA_MESAU, ERD22_DANRE, ERLEC_XENTR, GORS1_RAT, KISHA_DANRE, TR1L1_XENLA, ENPL_BOVIN, SSRG_HUMAN, BET1L_DANRE, TMEDA_TAKRU, RAB1A_RAT, SE1L1_MESAU, SEC13_RAT, S61A2_ONCMY, SC23A_CHICK, HERP1_PONAB, SIL1_BOVIN, SPCS2_DANRE, DERL2_PONAB, AP3D1_MOUSE, TMED7_RAT, SC61A_SCHPO, SC23A_DANR…	147	1587	9496	2.320177976672711	3.968347919158788E-7	2.204638149816418E-8	4.0835809178574323E-7
GOTERM_BP_ALL	GO:0032527~protein exit from endoplasmic reticulum	10	6.25	2.889314916225975E-10	ERLEC_XENTR, LMAN1_RAT, EDEM1_HUMAN, HM13_MOUSE, DERL2_PONAB, ENPL_BOVIN, SC61B_PONAB, TMED9_HUMAN, ENPL_MOUSE, HERP1_PONAB	147	29	9496	22.275392915787005	4.7124723945302094E-7	2.4802491838116225E-8	4.849313395283161E-7
GOTERM_BP_ALL	GO:0006986~response to unfolded protein	15	9.375	3.1343624479482046E-10	EDEM1_HUMAN, DERL2_PONAB, SYVN1_DANRE, ERP44_BOVIN, GRP78_CHICK, CALR_HUMAN, MANF_HUMAN, DNJC3_HUMAN, DNJC3_CHICK, SERP1_RAT, UGGG1_HUMAN, STT3B_HUMAN, CK5P3_RAT, PDIA6_HUMAN, HERP1_PONAB	147	100	9496	9.689795918367347	5.11214437115548E-7	2.5560728089679685E-8	5.260591184885755E-7
GOTERM_BP_ALL	GO:1901135~carbohydrate derivative metabolic process	36	22.5	3.3464365514859844E-10	RPN2_PONAB, ALG12_MOUSE, RPN1_PIG, FUCO_RAT, GPT_CRIGR, MOGS_MOUSE, SYVN1_DANRE, PARG_BOVIN, ALG12_HUMAN, ERP44_BOVIN, GRP78_CHICK, ENTP4_HUMAN, PAPS2_HUMAN, STT3A_MOUSE, SDF2L_HUMAN, SERP1_RAT, STT3B_HUMAN, DPM2_BOVIN, MA2A1_HUMAN, ALG2_HUMAN, GMPAA_DANRE, NGBR_DANRE, EDEM1_HUMAN, GORS1_RAT, DPM3_PONAB, DHDDS_HUMAN, DAD1_RAT, MPU1_MOUSE, RAB1A_RAT, ALG5_HUMAN, MAGT1_DANRE, PAPS1_MOUSE, UGGG1_HUM…	147	707	9496	3.2893225182576566	5.458036379524245E-7	2.599065618280605E-8	5.61652735431295E-7
GOTERM_BP_ALL	GO:0033036~macromolecule localization	60	37.5	6.98321809503561E-10	YIPF5_DANRE, TMED3_HUMAN, ARFG3_MOUSE, TMED9_HUMAN, VAMP3_MACFA, ENPL_MOUSE, COPA_HUMAN, SC24D_HUMAN, GRP78_CHICK, CALR_HUMAN, TMEDA_MESAU, ERD22_DANRE, ERLEC_XENTR, GORS1_RAT, KISHA_DANRE, TR1L1_XENLA, ENPL_BOVIN, SSRG_HUMAN, BET1L_DANRE, SUMO2_RAT, TMEDA_TAKRU, RAB1A_RAT, SE1L1_MESAU, SEC13_RAT, S61A2_ONCMY, SC23A_CHICK, HERP1_PONAB, SIL1_BOVIN, SPCS2_DANRE, DERL2_PONAB, AP3D1_MOUSE, TMED7_RAT,…	147	1776	9496	2.182386468100754	1.1389622806001753E-6	5.17710408987071E-8	1.1720359238687195E-6
GOTERM_BP_ALL	GO:0046907~intracellular transport	41	25.624999999999996	1.3806938507104393E-9	SPCS2_DANRE, TMED3_HUMAN, DERL2_PONAB, TMED9_HUMAN, AP3D1_MOUSE, VAMP3_MACFA, SC23A_DANRE, SC61A_SCHPO, ENPL_MOUSE, COPA_HUMAN, TMED2_MOUSE, SC24D_HUMAN, CALR_HUMAN, LMAN1_RAT, SRP54_MOUSE, DYHC1_HUMAN, SET_HUMAN, SC61B_PONAB, CLCA_MOUSE, ERLEC_XENTR, SEC63_MOUSE, EDEM1_HUMAN, GRP75_PONAB, TMED2_CRIGR, KISHA_DANRE, S22BB_DANRE, ENPL_BOVIN, SSRG_HUMAN, COPE_BOVIN, RAB1A_RAT, SC61G_XENLA, COPB2_MOU…	147	943	9496	2.8086364980774916	2.2519092047756928E-6	9.790920130203773E-8	2.317302316701131E-6
GOTERM_BP_ALL	GO:0045454~cell redox homeostasis	12	7.5	1.397038930999931E-9	PDIA4_BOVIN, PDIA3_CHICK, TXD11_MOUSE, PDIA6_MOUSE, PDIA3_BOVIN, PDIA1_HUMAN, PDIA1_PONAB, ERO1B_MOUSE, TXND5_MOUSE, ERP44_BOVIN, PDIA4_RAT, PDIA6_HUMAN	147	60	9496	12.91972789115646	2.278567898805761E-6	9.494043273772235E-8	2.344735183790192E-6
GOTERM_BP_ALL	GO:0016192~vesicle-mediated transport	38	23.75	5.504749845585149E-9	YIPF5_DANRE, TMED3_HUMAN, ARFG3_MOUSE, PDIA6_MOUSE, TMED9_HUMAN, AP3D1_MOUSE, CALX_RAT, VAMP3_MACFA, SC23A_DANRE, ENPL_MOUSE, COPA_HUMAN, TMED2_MOUSE, SC24D_HUMAN, CALR_HUMAN, LMAN1_RAT, SC31A_DANRE, DYHC1_HUMAN, ERGI1_DANRE, TMEDA_MESAU, CLCA_MOUSE, ARF1_XENLA, PDIA6_HUMAN, ERD22_DANRE, TMED2_CRIGR, S22BB_DANRE, TXND5_MOUSE, TMEDA_TAKRU, COPE_BOVIN, RAB1A_RAT, COPB2_MOUSE, CALR_BOVIN, ARL1_BOVIN…	147	865	9496	2.8378593055719397	8.978206771592667E-6	3.5912981855013015E-7	9.23895536741881E-6
GOTERM_BP_ALL	GO:0030970~retrograde protein transport, ER to cytosol	8	5.0	7.592237768262522E-9	ERLEC_XENTR, EDEM1_HUMAN, HM13_MOUSE, DERL2_PONAB, ENPL_BOVIN, SC61B_PONAB, ENPL_MOUSE, HERP1_PONAB	147	19	9496	27.199427139276764	1.2382863112114784E-5	4.7626680121926057E-7	1.2742512534025252E-5
GOTERM_BP_ALL	GO:1903513~endoplasmic reticulum to cytosol transport	8	5.0	7.592237768262522E-9	ERLEC_XENTR, EDEM1_HUMAN, HM13_MOUSE, DERL2_PONAB, ENPL_BOVIN, SC61B_PONAB, ENPL_MOUSE, HERP1_PONAB	147	19	9496	27.199427139276764	1.2382863112114784E-5	4.7626680121926057E-7	1.2742512534025252E-5
GOTERM_BP_ALL	GO:0006810~transport	74	46.25	7.849377985336367E-9	AT2A2_PIG, YIPF5_DANRE, TMED3_HUMAN, ARFG3_MOUSE, TMED9_HUMAN, VAMP3_MACFA, ENPL_MOUSE, COPA_HUMAN, SC24D_HUMAN, GRP78_CHICK, CALR_HUMAN, TMEDA_MESAU, ERD22_DANRE, ERLEC_XENTR, GORS1_RAT, KISHA_DANRE, TR1L1_XENLA, ENPL_BOVIN, BET1L_DANRE, SSRG_HUMAN, TMEDA_TAKRU, RAB1A_RAT, SE1L1_MESAU, ZNT7_DANRE, SEC13_RAT, S61A2_ONCMY, CSUP_DROME, SC23A_CHICK, HERP1_PONAB, PK3CG_PIG, SIL1_BOVIN, SPCS2_DANRE, D…	147	2634	9496	1.8148440849384553	1.2802253678168007E-5	4.741604663349719E-7	1.3174086666012386E-5
GOTERM_BP_ALL	GO:0051649~establishment of localization in cell	43	26.875	1.6380082202632712E-8	SPCS2_DANRE, TMED3_HUMAN, DERL2_PONAB, TMED9_HUMAN, AP3D1_MOUSE, CALX_RAT, VAMP3_MACFA, SC23A_DANRE, SC61A_SCHPO, ENPL_MOUSE, COPA_HUMAN, TMED2_MOUSE, SC24D_HUMAN, CALR_HUMAN, LMAN1_RAT, SRP54_MOUSE, DYHC1_HUMAN, SET_HUMAN, SC61B_PONAB, TMEDA_MESAU, CLCA_MOUSE, ERLEC_XENTR, SEC63_MOUSE, EDEM1_HUMAN, GRP75_PONAB, TMED2_CRIGR, KISHA_DANRE, S22BB_DANRE, ENPL_BOVIN, SSRG_HUMAN, COPE_BOVIN, RAB1A_RAT,…	147	1114	9496	2.4934842877905203	2.671555738675835E-5	9.541393395373632E-7	2.7491682352831504E-5
GOTERM_BP_ALL	GO:0048193~Golgi vesicle transport	17	10.625	1.6960619576693812E-8	TMED3_HUMAN, S22BB_DANRE, TMED9_HUMAN, COPE_BOVIN, RAB1A_RAT, SC23A_DANRE, COPA_HUMAN, SC24D_HUMAN, COPB2_MOUSE, LMAN1_RAT, DYHC1_HUMAN, COPB_DANRE, COPD_PONAB, SEC13_RAT, TMEDA_MESAU, SC23A_CHICK, STX5_BOVIN	147	182	9496	6.033938850265381	2.7662388151217243E-5	9.538881919901598E-7	2.8466033241691946E-5
GOTERM_BP_ALL	GO:0006886~intracellular protein transport	31	19.375	1.8217477912563175E-8	SPCS2_DANRE, DERL2_PONAB, TMED9_HUMAN, AP3D1_MOUSE, ENPL_MOUSE, SC61A_SCHPO, SC23A_DANRE, COPA_HUMAN, TMED2_MOUSE, SC24D_HUMAN, CALR_HUMAN, LMAN1_RAT, SRP54_MOUSE, SC61B_PONAB, CLCA_MOUSE, ERLEC_XENTR, SEC63_MOUSE, EDEM1_HUMAN, GRP75_PONAB, TMED2_CRIGR, SSRG_HUMAN, ENPL_BOVIN, SC61G_XENLA, COPB2_MOUSE, CALR_BOVIN, HM13_MOUSE, COPB_DANRE, SC23A_CHICK, SC61G_MOUSE, HERP1_PONAB, STX5_BOVIN	147	628	9496	3.188786342562503	2.9712265241510494E-5	9.904230648949408E-7	3.057549418095107E-5
GOTERM_BP_ALL	GO:0051234~establishment of localization	74	46.25	2.7231356409069796E-8	AT2A2_PIG, YIPF5_DANRE, TMED3_HUMAN, ARFG3_MOUSE, TMED9_HUMAN, VAMP3_MACFA, ENPL_MOUSE, COPA_HUMAN, SC24D_HUMAN, GRP78_CHICK, CALR_HUMAN, TMEDA_MESAU, ERD22_DANRE, ERLEC_XENTR, GORS1_RAT, KISHA_DANRE, TR1L1_XENLA, ENPL_BOVIN, BET1L_DANRE, SSRG_HUMAN, TMEDA_TAKRU, RAB1A_RAT, SE1L1_MESAU, ZNT7_DANRE, SEC13_RAT, S61A2_ONCMY, CSUP_DROME, SC23A_CHICK, HERP1_PONAB, PK3CG_PIG, SIL1_BOVIN, SPCS2_DANRE, D…	147	2706	9496	1.766555550527676	4.441335657778822E-5	1.4327197117580681E-6	4.5704028084347925E-5
GOTERM_BP_ALL	GO:0018279~protein N-linked glycosylation via asparagine	8	5.0	3.5084246479416774E-8	MAGT1_DANRE, RPN1_PIG, STT3A_MOUSE, STT3B_HUMAN, UGGG1_HUMAN, SYVN1_DANRE, ALG5_HUMAN, OST48_DANRE	147	23	9496	22.469091984619936	5.72207698876781E-5	1.7881986217327395E-6	5.888400361753199E-5
GOTERM_BP_ALL	GO:0018196~peptidyl-asparagine modification	8	5.0	4.889702814144155E-8	MAGT1_DANRE, RPN1_PIG, STT3A_MOUSE, STT3B_HUMAN, UGGG1_HUMAN, SYVN1_DANRE, ALG5_HUMAN, OST48_DANRE	147	24	9496	21.532879818594104	7.974787473896683E-5	2.4166957092175423E-6	8.206681778588631E-5
GOTERM_BP_ALL	GO:0035967~cellular response to topologically incorrect protein	12	7.5	9.033235281997457E-8	EDEM1_HUMAN, DNJC3_HUMAN, SDF2L_HUMAN, DERL2_PONAB, SERP1_RAT, UGGG1_HUMAN, SYVN1_DANRE, CK5P3_RAT, GRP78_CHICK, CALR_HUMAN, PDIA6_HUMAN, HERP1_PONAB	147	88	9496	8.808905380333952	1.4732122126692726E-4	4.333286908408951E-6	1.5161016126974403E-4
GOTERM_BP_ALL	GO:0030968~endoplasmic reticulum unfolded protein response	11	6.875000000000001	2.4661858094595227E-7	EDEM1_HUMAN, DNJC3_HUMAN, DERL2_PONAB, SERP1_RAT, UGGG1_HUMAN, SYVN1_DANRE, CK5P3_RAT, GRP78_CHICK, CALR_HUMAN, PDIA6_HUMAN, HERP1_PONAB	147	77	9496	9.22837706511176	4.0215406957822E-4	1.1492361254084038E-5	4.139141243864053E-4
GOTERM_BP_ALL	GO:0034620~cellular response to unfolded protein	11	6.875000000000001	2.792044417146674E-7	EDEM1_HUMAN, DNJC3_HUMAN, DERL2_PONAB, SERP1_RAT, UGGG1_HUMAN, SYVN1_DANRE, CK5P3_RAT, GRP78_CHICK, CALR_HUMAN, PDIA6_HUMAN, HERP1_PONAB	147	78	9496	9.110064538635967	4.5527883707174865E-4	1.2649434104949897E-5	4.686047248125824E-4
GOTERM_BP_ALL	GO:0006490~oligosaccharide-lipid intermediate biosynthetic process	6	3.75	5.825675886459253E-7	ALG12_MOUSE, DHDDS_HUMAN, GPT_CRIGR, MPU1_MOUSE, ALG12_HUMAN, ALG2_HUMAN	147	12	9496	32.29931972789115	9.4971674710842E-4	2.5679886855201062E-5	9.77754040509815E-4
GOTERM_BP_ALL	GO:0006488~dolichol-linked oligosaccharide biosynthetic process	6	3.75	5.825675886459253E-7	ALG12_MOUSE, DHDDS_HUMAN, GPT_CRIGR, MPU1_MOUSE, ALG12_HUMAN, ALG2_HUMAN	147	12	9496	32.29931972789115	9.4971674710842E-4	2.5679886855201062E-5	9.77754040509815E-4
GOTERM_BP_ALL	GO:0051641~cellular localization	47	29.375	7.162549956446233E-7	SPCS2_DANRE, TMED3_HUMAN, DERL2_PONAB, TMED9_HUMAN, AP3D1_MOUSE, CALX_RAT, VAMP3_MACFA, SC23A_DANRE, SC61A_SCHPO, ENPL_MOUSE, COPA_HUMAN, TMED2_MOUSE, SC24D_HUMAN, GRP78_CHICK, CALR_HUMAN, LMAN1_RAT, SRP54_MOUSE, DYHC1_HUMAN, SET_HUMAN, SC61B_PONAB, TMEDA_MESAU, CLCA_MOUSE, CK5P3_RAT, ERD22_DANRE, ERLEC_XENTR, SEC63_MOUSE, EDEM1_HUMAN, GRP75_PONAB, TMED2_CRIGR, KISHA_DANRE, S22BB_DANRE, ENPL_BOVI…	147	1465	9496	2.0724478187179307	0.0011675302218981942	3.074195683183678E-5	0.0012021274283902095
GOTERM_BP_ALL	GO:0006890~retrograde vesicle-mediated transport, Golgi to ER	8	5.0	1.0106293019403387E-6	TMED3_HUMAN, COPB_DANRE, COPD_PONAB, TMED9_HUMAN, TMEDA_MESAU, COPE_BOVIN, COPA_HUMAN, COPB2_MOUSE	147	36	9496	14.35525321239607	0.001646979462663567	4.2264163879646155E-5	0.0016961869568232757
GOTERM_BP_ALL	GO:0007030~Golgi organization	10	6.25	2.4869559728392864E-6	GORS2_MOUSE, LMAN1_RAT, TMED2_CRIGR, GORS1_RAT, TMED9_HUMAN, TMED5_PONAB, RAB1A_RAT, TMED2_MOUSE, ARL1_BOVIN, STX5_BOVIN	147	77	9496	8.389433695556146	0.004048014845242198	1.0140061449792626E-4	0.004173927203943162
GOTERM_BP_ALL	GO:0034613~cellular protein localization	36	22.5	2.7429042343900755E-6	SPCS2_DANRE, DERL2_PONAB, TMED9_HUMAN, AP3D1_MOUSE, SC23A_DANRE, ENPL_MOUSE, SC61A_SCHPO, COPA_HUMAN, TMED2_MOUSE, SC24D_HUMAN, GRP78_CHICK, CALR_HUMAN, LMAN1_RAT, SRP54_MOUSE, SC61B_PONAB, CLCA_MOUSE, CK5P3_RAT, ERD22_DANRE, ERLEC_XENTR, SEC63_MOUSE, EDEM1_HUMAN, GRP75_PONAB, TMED2_CRIGR, ENPL_BOVIN, SSRG_HUMAN, SUMO2_RAT, SC61G_XENLA, COPB2_MOUSE, CALR_BOVIN, ARL1_BOVIN, HM13_MOUSE, COPB_DANRE,…	147	1011	9496	2.30024828922667	0.0044636909281553505	1.0910826535204254E-4	0.004603482973530859
GOTERM_BP_ALL	GO:0070727~cellular macromolecule localization	36	22.5	3.7532260774589173E-6	SPCS2_DANRE, DERL2_PONAB, TMED9_HUMAN, AP3D1_MOUSE, SC23A_DANRE, ENPL_MOUSE, SC61A_SCHPO, COPA_HUMAN, TMED2_MOUSE, SC24D_HUMAN, GRP78_CHICK, CALR_HUMAN, LMAN1_RAT, SRP54_MOUSE, SC61B_PONAB, CLCA_MOUSE, CK5P3_RAT, ERD22_DANRE, ERLEC_XENTR, SEC63_MOUSE, EDEM1_HUMAN, GRP75_PONAB, TMED2_CRIGR, ENPL_BOVIN, SSRG_HUMAN, SUMO2_RAT, SC61G_XENLA, COPB2_MOUSE, CALR_BOVIN, ARL1_BOVIN, HM13_MOUSE, COPB_DANRE,…	147	1025	9496	2.268830263812842	0.006102824870431567	1.457399317641439E-4	0.006299080502669696
GOTERM_BP_ALL	GO:0070972~protein localization to endoplasmic reticulum	8	5.0	4.186159629197193E-6	SPCS2_DANRE, SEC63_MOUSE, SRP54_MOUSE, SSRG_HUMAN, SC61A_SCHPO, SC61G_XENLA, GRP78_CHICK, ERD22_DANRE	147	44	9496	11.745207173778603	0.006804385264135404	1.587697353552242E-4	0.007025653628289774
GOTERM_BP_ALL	GO:0051179~localization	77	48.125	1.290009069597663E-5	AT2A2_PIG, YIPF5_DANRE, TMED3_HUMAN, ARFG3_MOUSE, TMED9_HUMAN, VAMP3_MACFA, ENPL_MOUSE, COPA_HUMAN, SC24D_HUMAN, GRP78_CHICK, CALR_HUMAN, TMEDA_MESAU, ERD22_DANRE, ERLEC_XENTR, GORS1_RAT, KISHA_DANRE, TR1L1_XENLA, ENPL_BOVIN, BET1L_DANRE, SSRG_HUMAN, SUMO2_RAT, TMEDA_TAKRU, RAB1A_RAT, SE1L1_MESAU, ZNT7_DANRE, HXB8A_DANRE, SEC13_RAT, S61A2_ONCMY, CSUP_DROME, SC23A_CHICK, HERP1_PONAB, PK3CG_PIG, SI…	147	3309	9496	1.5032019456316827	0.020820383217999505	4.7807167901825487E-4	0.02164880098746158
GOTERM_BP_ALL	GO:0045047~protein targeting to ER	6	3.75	5.927503890667516E-5	SPCS2_DANRE, SEC63_MOUSE, SRP54_MOUSE, SSRG_HUMAN, SC61A_SCHPO, SC61G_XENLA	147	28	9496	13.842565597667637	0.09215394150254153	0.0021461482535926057	0.09943837062175165
GOTERM_BP_ALL	GO:0043161~proteasome-mediated ubiquitin-dependent protein catabolic process	14	8.75	7.339346344847493E-5	ERLEC_XENTR, EDEM1_HUMAN, DERL2_PONAB, ENPL_BOVIN, SUMO2_RAT, SYVN1_DANRE, ENPL_MOUSE, ERLN1_DANRE, SDF2L_HUMAN, SC61B_PONAB, UGGG1_HUMAN, STT3B_HUMAN, HERP1_PONAB, AUP1_DANRE	147	238	9496	3.7999199679871944	0.11282154887355678	0.002598989196314294	0.12310938211806954
GOTERM_BP_ALL	GO:0072599~establishment of protein localization to endoplasmic reticulum	6	3.75	8.384769591027373E-5	SPCS2_DANRE, SEC63_MOUSE, SRP54_MOUSE, SSRG_HUMAN, SC61A_SCHPO, SC61G_XENLA	147	30	9496	12.91972789115646	0.12782163212107178	0.002905586030120144	0.14063359443340362
GOTERM_BP_ALL	GO:0097502~mannosylation	5	3.125	1.0922064057828128E-4	SDF2L_HUMAN, ALG5_HUMAN, ALG12_HUMAN, DPM2_BOVIN, ALG2_HUMAN	147	17	9496	18.99959983993598	0.16318193165327666	0.0037045501956642912	0.1831537088370805
GOTERM_BP_ALL	GO:0033554~cellular response to stress	33	20.625	1.1994463286955252E-4	PDIA4_BOVIN, DERL2_PONAB, PDIA6_MOUSE, PDIA1_PONAB, PDIA3_BOVIN, SYVN1_DANRE, ENPL_MOUSE, ERP44_BOVIN, GRP78_CHICK, CALR_HUMAN, ERLN1_DANRE, DNJC3_HUMAN, SDF2L_HUMAN, TXD11_MOUSE, DNJC3_CHICK, SERP1_RAT, SC61B_PONAB, STT3B_HUMAN, PDIA4_RAT, CK5P3_RAT, PDIA6_HUMAN, AUP1_DANRE, ERLEC_XENTR, EDEM1_HUMAN, ENPL_BOVIN, PDIA1_HUMAN, TXND5_MOUSE, CALR_BOVIN, SE1L1_MESAU, HM13_MOUSE, PDIA3_CHICK, UGGG1_HU…	147	1058	9496	2.0148914007947223	0.17769296314526561	0.0039847220769274605	0.20111991224700532
GOTERM_BP_ALL	GO:0010498~proteasomal protein catabolic process	14	8.75	1.9990176371296073E-4	ERLEC_XENTR, EDEM1_HUMAN, DERL2_PONAB, ENPL_BOVIN, SUMO2_RAT, SYVN1_DANRE, ENPL_MOUSE, ERLN1_DANRE, SDF2L_HUMAN, SC61B_PONAB, UGGG1_HUMAN, STT3B_HUMAN, HERP1_PONAB, AUP1_DANRE	147	263	9496	3.4387108455549518	0.27824704694196545	0.006500228890637838	0.33497849029672233
GOTERM_BP_ALL	GO:0030163~protein catabolic process	21	13.125	3.895962959481405E-4	ERLEC_XENTR, EDEM1_HUMAN, DERL2_PONAB, ENPL_BOVIN, SUMO2_RAT, SYVN1_DANRE, ENPL_MOUSE, GRP78_CHICK, SE1L1_MESAU, ERLN1_DANRE, HM13_MOUSE, DNJC3_HUMAN, SDF2L_HUMAN, DNJC3_CHICK, SC61B_PONAB, STT3B_HUMAN, UGGG1_HUMAN, CK5P3_RAT, HERP1_PONAB, STX5_BOVIN, AUP1_DANRE	147	565	9496	2.4010113780025284	0.47035874116644305	0.012384542480379568	0.6518765195147602
GOTERM_BP_ALL	GO:0051603~proteolysis involved in cellular protein catabolic process	18	11.25	8.221906309090739E-4	ERLEC_XENTR, EDEM1_HUMAN, DERL2_PONAB, ENPL_BOVIN, SUMO2_RAT, SYVN1_DANRE, ENPL_MOUSE, GRP78_CHICK, ERLN1_DANRE, DNJC3_HUMAN, SDF2L_HUMAN, DNJC3_CHICK, SC61B_PONAB, STT3B_HUMAN, UGGG1_HUMAN, CK5P3_RAT, HERP1_PONAB, AUP1_DANRE	147	468	9496	2.4845630559916274	0.7385584391893727	0.025468983710371873	1.3710148198375682
GOTERM_BP_ALL	GO:0019725~cellular homeostasis	17	10.625	9.124286179353572E-4	AT2A2_PIG, PDIA4_BOVIN, PDIA6_MOUSE, PDIA3_BOVIN, PDIA1_HUMAN, TXND5_MOUSE, ERO1B_MOUSE, PDIA1_PONAB, ERP44_BOVIN, CALR_HUMAN, TXD11_MOUSE, PDIA3_CHICK, CSUP_DROME, SELK_DANRE, PDIA4_RAT, PDIA6_HUMAN, HERP1_PONAB	147	430	9496	2.5538996994146497	0.7743681102458645	0.027700619432483697	1.5204066936218674
GOTERM_BP_ALL	GO:0061077~chaperone-mediated protein folding	5	3.125	9.444204210233805E-4	CRTAP_MOUSE, FKB11_MOUSE, CALX_RAT, PDIA4_RAT, CALR_HUMAN	147	29	9496	11.137696457893503	0.7858497770512318	0.028135096984583052	1.5733190327268942
GOTERM_BP_ALL	GO:0044257~cellular protein catabolic process	18	11.25	0.0014227007924034589	ERLEC_XENTR, EDEM1_HUMAN, DERL2_PONAB, ENPL_BOVIN, SUMO2_RAT, SYVN1_DANRE, ENPL_MOUSE, GRP78_CHICK, ERLN1_DANRE, DNJC3_HUMAN, SDF2L_HUMAN, DNJC3_CHICK, SC61B_PONAB, STT3B_HUMAN, UGGG1_HUMAN, CK5P3_RAT, HERP1_PONAB, AUP1_DANRE	147	492	9496	2.363364858138377	0.9019303359201306	0.04134075007953608	2.3611826141132775
GOTERM_BP_ALL	GO:0044710~single-organism metabolic process	54	33.75	0.0026265935117920696	RPN2_PONAB, GPT_CRIGR, MOGS_MOUSE, SYVN1_DANRE, OGFD3_HUMAN, ENPL_MOUSE, PARG_BOVIN, GRP78_CHICK, ERLN1_DANRE, ENTP4_HUMAN, SDF2L_HUMAN, STT3B_HUMAN, DPM2_BOVIN, ALG2_HUMAN, NGBR_DANRE, ERLEC_XENTR, GORS1_RAT, ENPL_BOVIN, DHDDS_HUMAN, ALG5_HUMAN, SE1L1_MESAU, PAPS1_MOUSE, DAD1_PIG, HERP1_PONAB, PK3CG_PIG, PAPS1_HUMAN, CRTAP_MOUSE, ALG12_MOUSE, RPN1_PIG, FUCO_RAT, DERL2_PONAB, ERO1B_MOUSE, PDIA1_P…	147	2434	9496	1.4331661999228615	0.9862897289870337	0.07373988207338567	4.318164226251364
GOTERM_BP_ALL	GO:0006511~ubiquitin-dependent protein catabolic process	15	9.375	0.00293086529076266	ERLEC_XENTR, EDEM1_HUMAN, DERL2_PONAB, ENPL_BOVIN, SUMO2_RAT, SYVN1_DANRE, ENPL_MOUSE, ERLN1_DANRE, SDF2L_HUMAN, SC61B_PONAB, STT3B_HUMAN, UGGG1_HUMAN, CK5P3_RAT, HERP1_PONAB, AUP1_DANRE	147	394	9496	2.459339065575469	0.9916647363233455	0.08055680942273524	4.806899181688962
GOTERM_BP_ALL	GO:0019941~modification-dependent protein catabolic process	15	9.375	0.0031388079892472427	ERLEC_XENTR, EDEM1_HUMAN, DERL2_PONAB, ENPL_BOVIN, SUMO2_RAT, SYVN1_DANRE, ENPL_MOUSE, ERLN1_DANRE, SDF2L_HUMAN, SC61B_PONAB, STT3B_HUMAN, UGGG1_HUMAN, CK5P3_RAT, HERP1_PONAB, AUP1_DANRE	147	397	9496	2.440754639387241	0.994068315740051	0.08460925399174846	5.139554544827196
GOTERM_BP_ALL	GO:0043632~modification-dependent macromolecule catabolic process	15	9.375	0.0037533094356516947	ERLEC_XENTR, EDEM1_HUMAN, DERL2_PONAB, ENPL_BOVIN, SUMO2_RAT, SYVN1_DANRE, ENPL_MOUSE, ERLN1_DANRE, SDF2L_HUMAN, SC61B_PONAB, STT3B_HUMAN, UGGG1_HUMAN, CK5P3_RAT, HERP1_PONAB, AUP1_DANRE	147	405	9496	2.3925422020660116	0.9978302964542456	0.09873139286050747	6.116223096206941
GOTERM_BP_ALL	GO:0044712~single-organism catabolic process	18	11.25	0.003988238289148073	ERLEC_XENTR, EDEM1_HUMAN, FUCO_RAT, DERL2_PONAB, ENPL_BOVIN, SYVN1_DANRE, ENPL_MOUSE, SE1L1_MESAU, ERLN1_DANRE, ENTP4_HUMAN, HM13_MOUSE, SDF2L_HUMAN, SC61B_PONAB, STT3B_HUMAN, UGGG1_HUMAN, GALE_BOVIN, HERP1_PONAB, AUP1_DANRE	147	543	9496	2.1413913631751043	0.9985231186658422	0.10293806906797831	6.487106400753206
GOTERM_BP_ALL	GO:0006612~protein targeting to membrane	6	3.75	0.009832042082745745	SEC63_MOUSE, SRP54_MOUSE, TMED2_CRIGR, SSRG_HUMAN, SC61A_SCHPO, TMED2_MOUSE	147	85	9496	4.5599039615846335	0.9999998997315571	0.23217015639327543	15.281290146700343
