## Additional File S1 for "Sex-specific co-expression networks and sex-biased gene expression in the salmonid Brook Charr *Salvelinus fontinalis*": male_go_bpall_orangered4.txt

Category	Term	Count	%	PValue	Genes	List Total	Pop Hits	Pop Total	Fold Enrichment	Bonferroni	Benjamini	FDR
GOTERM_BP_ALL	GO:0042981~regulation of apoptotic process	10	35.714285714285715	3.608759962298532E-5	GA45G_HUMAN, PIM3_COTJA, CYR61_CHICK, IEX1_MOUSE, TISB_MOUSE, GA45A_HUMAN, ATF3_MOUSE, B2L14_HUMAN, DUS1_HUMAN, XBP1_RAT	23	797	9496	5.180295673994872	0.04682931192724127	0.04682931192724127	0.05906639570127936
GOTERM_BP_ALL	GO:0043067~regulation of programmed cell death	10	35.714285714285715	3.8316312985173915E-5	GA45G_HUMAN, PIM3_COTJA, CYR61_CHICK, IEX1_MOUSE, TISB_MOUSE, GA45A_HUMAN, ATF3_MOUSE, B2L14_HUMAN, DUS1_HUMAN, XBP1_RAT	23	803	9496	5.141588607937625	0.04964849310082786	0.025140262961295456	0.0627131691413596
GOTERM_BP_ALL	GO:0010941~regulation of cell death	10	35.714285714285715	6.667744941351238E-5	GA45G_HUMAN, PIM3_COTJA, CYR61_CHICK, IEX1_MOUSE, TISB_MOUSE, GA45A_HUMAN, ATF3_MOUSE, B2L14_HUMAN, DUS1_HUMAN, XBP1_RAT	23	861	9496	4.795233045498157	0.08480423401106818	0.0291070800593467	0.10910869324332051
GOTERM_BP_ALL	GO:0043065~positive regulation of apoptotic process	7	25.0	8.802475225352977E-5	GA45G_HUMAN, CYR61_CHICK, GA45A_HUMAN, ATF3_MOUSE, B2L14_HUMAN, DUS1_HUMAN, XBP1_RAT	23	337	9496	8.575925687008128	0.11040595082101501	0.028823942242687473	0.1440170598628776
GOTERM_BP_ALL	GO:0043068~positive regulation of programmed cell death	7	25.0	9.397617493726392E-5	GA45G_HUMAN, CYR61_CHICK, GA45A_HUMAN, ATF3_MOUSE, B2L14_HUMAN, DUS1_HUMAN, XBP1_RAT	23	341	9496	8.47532831824557	0.11741502460014452	0.024670621645924484	0.15374713470440726
GOTERM_BP_ALL	GO:0010942~positive regulation of cell death	7	25.0	1.1558081284798707E-4	GA45G_HUMAN, CYR61_CHICK, GA45A_HUMAN, ATF3_MOUSE, B2L14_HUMAN, DUS1_HUMAN, XBP1_RAT	23	354	9496	8.164087447801524	0.14239853290128968	0.025277661590615175	0.18906141725684167
GOTERM_BP_ALL	GO:0006915~apoptotic process	10	35.714285714285715	2.077703914980588E-4	GA45G_HUMAN, PIM3_COTJA, CYR61_CHICK, IEX1_MOUSE, TISB_MOUSE, GA45A_HUMAN, ATF3_MOUSE, B2L14_HUMAN, DUS1_HUMAN, XBP1_RAT	23	996	9496	4.1452767592107564	0.2413050856467166	0.03868274209231848	0.3396199460344196
GOTERM_BP_ALL	GO:0012501~programmed cell death	10	35.714285714285715	3.3464172749714233E-4	GA45G_HUMAN, PIM3_COTJA, CYR61_CHICK, IEX1_MOUSE, TISB_MOUSE, GA45A_HUMAN, ATF3_MOUSE, B2L14_HUMAN, DUS1_HUMAN, XBP1_RAT	23	1060	9496	3.8949958982772763	0.3590560622781235	0.054084143796784945	0.5464700258334565
GOTERM_BP_ALL	GO:0019220~regulation of phosphate metabolic process	9	32.142857142857146	3.7936297710277435E-4	GA45G_HUMAN, PR15B_MOUSE, CYR61_CHICK, IEX1_MOUSE, GA45A_HUMAN, ADML_BOVIN, ATF3_MOUSE, DUS1_HUMAN, XBP1_RAT	23	841	9496	4.418342552861501	0.3960531327965785	0.05448913038236525	0.6192870787241067
GOTERM_BP_ALL	GO:0051174~regulation of phosphorus metabolic process	9	32.142857142857146	3.7936297710277435E-4	GA45G_HUMAN, PR15B_MOUSE, CYR61_CHICK, IEX1_MOUSE, GA45A_HUMAN, ADML_BOVIN, ATF3_MOUSE, DUS1_HUMAN, XBP1_RAT	23	841	9496	4.418342552861501	0.3960531327965785	0.05448913038236525	0.6192870787241067
GOTERM_BP_ALL	GO:0008219~cell death	10	35.714285714285715	5.211827697459356E-4	GA45G_HUMAN, PIM3_COTJA, CYR61_CHICK, IEX1_MOUSE, TISB_MOUSE, GA45A_HUMAN, ATF3_MOUSE, B2L14_HUMAN, DUS1_HUMAN, XBP1_RAT	23	1124	9496	3.67321677239672	0.49984261638075866	0.06693764380050182	0.8498731985547625
GOTERM_BP_ALL	GO:0042325~regulation of phosphorylation	8	28.57142857142857	0.0010824076669125233	GA45G_HUMAN, PR15B_MOUSE, CYR61_CHICK, IEX1_MOUSE, GA45A_HUMAN, ATF3_MOUSE, DUS1_HUMAN, XBP1_RAT	23	747	9496	4.42162854315814	0.7629060692294181	0.12264655610143105	1.7574558668702833
GOTERM_BP_ALL	GO:0016310~phosphorylation	10	35.714285714285715	0.0011391218486441093	GA45G_HUMAN, PR15B_MOUSE, CYR61_CHICK, IEX1_MOUSE, TISB_MOUSE, GA45A_HUMAN, ATF3_MOUSE, DUS1_HUMAN, XBP1_RAT, ALPK2_MOUSE	23	1249	9496	3.305601002541163	0.7801381416574559	0.11858759623389836	1.8487357412195982
GOTERM_BP_ALL	GO:0006468~protein phosphorylation	9	32.142857142857146	0.0011397505973227693	GA45G_HUMAN, PR15B_MOUSE, CYR61_CHICK, TISB_MOUSE, GA45A_HUMAN, ATF3_MOUSE, DUS1_HUMAN, XBP1_RAT, ALPK2_MOUSE	23	990	9496	3.753359683794467	0.7803219924260139	0.11004469025191643	1.849747248025968
GOTERM_BP_ALL	GO:0050896~response to stimulus	18	64.28571428571429	0.0013133635751920358	GA45G_HUMAN, CYR61_CHICK, TISB_MOUSE, ADML_BOVIN, IER2_RAT, B2L14_HUMAN, RFTN2_HUMAN, HSP70_ONCMY, PR15B_MOUSE, IEX1_MOUSE, HES1B_XENLA, GA45A_HUMAN, FOS_TAKRU, JUN_SERCA, ATF3_MOUSE, CH25H_DANRE, DUS1_HUMAN, XBP1_RAT	23	4124	9496	1.8020495087083037	0.8256355112745141	0.11728921778836199	2.1286749982574515
GOTERM_BP_ALL	GO:0000165~MAPK cascade	6	21.428571428571427	0.0015871401694082911	GA45G_HUMAN, CYR61_CHICK, TISB_MOUSE, GA45A_HUMAN, ATF3_MOUSE, DUS1_HUMAN	23	385	9496	6.4343308865047995	0.87888138728069	0.1312781882551438	2.5670145380455978
GOTERM_BP_ALL	GO:0006950~response to stress	12	42.857142857142854	0.001908463621675903	GA45G_HUMAN, PR15B_MOUSE, CYR61_CHICK, IEX1_MOUSE, TISB_MOUSE, GA45A_HUMAN, ADML_BOVIN, FOS_TAKRU, ATF3_MOUSE, DUS1_HUMAN, XBP1_RAT, HSP70_ONCMY	23	1943	9496	2.549889234487234	0.9210366533815938	0.14672485232073407	3.0791292413790194
GOTERM_BP_ALL	GO:0023014~signal transduction by protein phosphorylation	6	21.428571428571427	0.001964339438920496	GA45G_HUMAN, CYR61_CHICK, TISB_MOUSE, GA45A_HUMAN, ATF3_MOUSE, DUS1_HUMAN	23	404	9496	6.131726216099871	0.9266985241802453	0.14248460709678834	3.1679239105507517
GOTERM_BP_ALL	GO:0007165~signal transduction	14	50.0	0.0020168517982248717	GA45G_HUMAN, CYR61_CHICK, TISB_MOUSE, ADML_BOVIN, B2L14_HUMAN, RFTN2_HUMAN, PR15B_MOUSE, IEX1_MOUSE, HES1B_XENLA, GA45A_HUMAN, ATF3_MOUSE, JUN_SERCA, DUS1_HUMAN, XBP1_RAT	23	2638	9496	2.19111975475492	0.9316492443635086	0.13848366227389175	3.251303936038963
GOTERM_BP_ALL	GO:0042326~negative regulation of phosphorylation	5	17.857142857142858	0.002956510564705337	PR15B_MOUSE, IEX1_MOUSE, GA45A_HUMAN, ATF3_MOUSE, DUS1_HUMAN	23	266	9496	7.760706113108859	0.9804547380745234	0.18706688401770888	4.7319624346385485
GOTERM_BP_ALL	GO:0006796~phosphate-containing compound metabolic process	11	39.285714285714285	0.003470343773806527	GA45G_HUMAN, PR15B_MOUSE, CYR61_CHICK, IEX1_MOUSE, TISB_MOUSE, GA45A_HUMAN, ADML_BOVIN, ATF3_MOUSE, DUS1_HUMAN, XBP1_RAT, ALPK2_MOUSE	23	1763	9496	2.576043798860638	0.9901482699742895	0.2062648281666999	5.532605227166776
GOTERM_BP_ALL	GO:0006793~phosphorus metabolic process	11	39.285714285714285	0.0035463049835180935	GA45G_HUMAN, PR15B_MOUSE, CYR61_CHICK, IEX1_MOUSE, TISB_MOUSE, GA45A_HUMAN, ADML_BOVIN, ATF3_MOUSE, DUS1_HUMAN, XBP1_RAT, ALPK2_MOUSE	23	1768	9496	2.5687586071217785	0.9910974370404158	0.2013474921986943	5.6504287737810355
GOTERM_BP_ALL	GO:0044700~single organism signaling	14	50.0	0.0035761960584310246	GA45G_HUMAN, CYR61_CHICK, TISB_MOUSE, ADML_BOVIN, B2L14_HUMAN, RFTN2_HUMAN, PR15B_MOUSE, IEX1_MOUSE, HES1B_XENLA, GA45A_HUMAN, ATF3_MOUSE, JUN_SERCA, DUS1_HUMAN, XBP1_RAT	23	2796	9496	2.0673011133918022	0.9914453756826974	0.1946046205662959	5.696755023536781
GOTERM_BP_ALL	GO:0001932~regulation of protein phosphorylation	7	25.0	0.003619082954513583	GA45G_HUMAN, PR15B_MOUSE, CYR61_CHICK, GA45A_HUMAN, ATF3_MOUSE, DUS1_HUMAN, XBP1_RAT	23	679	9496	4.256387270282385	0.9919209885983736	0.18900985864239173	5.763185355889789
GOTERM_BP_ALL	GO:0023052~signaling	14	50.0	0.0038191931651133785	GA45G_HUMAN, CYR61_CHICK, TISB_MOUSE, ADML_BOVIN, B2L14_HUMAN, RFTN2_HUMAN, PR15B_MOUSE, IEX1_MOUSE, HES1B_XENLA, GA45A_HUMAN, ATF3_MOUSE, JUN_SERCA, DUS1_HUMAN, XBP1_RAT	23	2815	9496	2.053347748860916	0.9938137427512165	0.19094850327869806	6.072568829109559
GOTERM_BP_ALL	GO:0007154~cell communication	14	50.0	0.004160174719707045	GA45G_HUMAN, CYR61_CHICK, TISB_MOUSE, ADML_BOVIN, B2L14_HUMAN, RFTN2_HUMAN, PR15B_MOUSE, IEX1_MOUSE, HES1B_XENLA, GA45A_HUMAN, ATF3_MOUSE, JUN_SERCA, DUS1_HUMAN, XBP1_RAT	23	2840	9496	2.035272504592774	0.9960750620456775	0.1987771768816765	6.5975526313008075
GOTERM_BP_ALL	GO:0061061~muscle structure development	5	17.857142857142858	0.005174752167566653	TISB_MOUSE, HES1B_XENLA, ADML_BOVIN, ATF3_MOUSE, XBP1_RAT	23	311	9496	6.637774360408221	0.9989872655975962	0.23294456334437996	8.143374275082726
GOTERM_BP_ALL	GO:0010563~negative regulation of phosphorus metabolic process	5	17.857142857142858	0.006045883029464414	PR15B_MOUSE, IEX1_MOUSE, GA45A_HUMAN, ATF3_MOUSE, DUS1_HUMAN	23	325	9496	6.351839464882944	0.9996838728849701	0.2580660404338738	9.451439771421445
GOTERM_BP_ALL	GO:0045936~negative regulation of phosphate metabolic process	5	17.857142857142858	0.006045883029464414	PR15B_MOUSE, IEX1_MOUSE, GA45A_HUMAN, ATF3_MOUSE, DUS1_HUMAN	23	325	9496	6.351839464882944	0.9996838728849701	0.2580660404338738	9.451439771421445
GOTERM_BP_ALL	GO:0048583~regulation of response to stimulus	11	39.285714285714285	0.006320102498499704	GA45G_HUMAN, PR15B_MOUSE, CYR61_CHICK, IEX1_MOUSE, GA45A_HUMAN, ADML_BOVIN, ATF3_MOUSE, B2L14_HUMAN, RFTN2_HUMAN, DUS1_HUMAN, XBP1_RAT	23	1909	9496	2.379028400938347	0.9997809194688512	0.25987124401350215	9.859567176676997
GOTERM_BP_ALL	GO:0051716~cellular response to stimulus	15	53.57142857142857	0.006718873618573966	GA45G_HUMAN, CYR61_CHICK, TISB_MOUSE, ADML_BOVIN, B2L14_HUMAN, RFTN2_HUMAN, PR15B_MOUSE, IEX1_MOUSE, HES1B_XENLA, GA45A_HUMAN, ATF3_MOUSE, JUN_SERCA, CH25H_DANRE, DUS1_HUMAN, XBP1_RAT	23	3376	9496	1.834432309911395	0.9998714915356113	0.265781653768689	10.44998670136451
GOTERM_BP_ALL	GO:0043408~regulation of MAPK cascade	5	17.857142857142858	0.006938732995086433	GA45G_HUMAN, CYR61_CHICK, GA45A_HUMAN, ATF3_MOUSE, DUS1_HUMAN	23	338	9496	6.10753794700283	0.9999042450224443	0.26542065613369314	10.773955134179914
GOTERM_BP_ALL	GO:0080135~regulation of cellular response to stress	5	17.857142857142858	0.007083500022838325	GA45G_HUMAN, PR15B_MOUSE, IEX1_MOUSE, GA45A_HUMAN, XBP1_RAT	23	340	9496	6.071611253196931	0.9999211112366894	0.26269759600614206	10.986671863554342
