## Additional File S1 for "Sex-specific co-expression networks and sex-biased gene expression in the salmonid Brook Charr *Salvelinus fontinalis*": male_go_bpall_paleturquoise.txt

Category	Term	Count	%	PValue	Genes	List Total	Pop Hits	Pop Total	Fold Enrichment	Bonferroni	Benjamini	FDR
GOTERM_BP_ALL	GO:0010243~response to organonitrogen compound	10	23.809523809523807	2.952030304514834E-5	PDK2_MOUSE, IRS2_MOUSE, KLF11_MOUSE, PDE4B_RAT, KLF15_MOUSE, KLF15_HUMAN, FOSL2_RAT, BTG2_HUMAN, PDE4B_HUMAN, TRI16_MOUSE	40	406	9496	5.847290640394089	0.039040944069872685	0.039040944069872685	0.048408428347535004
GOTERM_BP_ALL	GO:1901652~response to peptide	8	19.047619047619047	5.586537493863268E-5	PDK2_MOUSE, IRS2_MOUSE, KLF11_MOUSE, KLF15_MOUSE, KLF15_HUMAN, FOSL2_RAT, BTG2_HUMAN, TRI16_MOUSE	40	247	9496	7.689068825910931	0.07259461078869367	0.0369811065138409	0.09159141843172458
GOTERM_BP_ALL	GO:0009719~response to endogenous stimulus	13	30.952380952380953	6.223934222941891E-5	PDK2_MOUSE, KLF15_MOUSE, FOSL2_RAT, KLF15_HUMAN, TOB1_HUMAN, TRI16_MOUSE, NR1D2_HUMAN, KLF11_MOUSE, IRS2_MOUSE, PDE4B_RAT, MMP14_RAT, BTG2_HUMAN, PDE4B_HUMAN	40	811	9496	3.8054254007398276	0.08053517082100847	0.027599797737564935	0.10203654520254402
GOTERM_BP_ALL	GO:1901698~response to nitrogen compound	10	23.809523809523807	7.449770709335606E-5	PDK2_MOUSE, IRS2_MOUSE, KLF11_MOUSE, PDE4B_RAT, KLF15_MOUSE, KLF15_HUMAN, FOSL2_RAT, BTG2_HUMAN, PDE4B_HUMAN, TRI16_MOUSE	40	457	9496	5.194748358862144	0.09561592805278674	0.02481227457199453	0.12212165031437738
GOTERM_BP_ALL	GO:0009888~tissue development	14	33.33333333333333	8.906793852354247E-5	SOX9B_XENLA, KLF15_MOUSE, FOSL2_RAT, KLF15_HUMAN, DUS4_HUMAN, TRI16_MOUSE, NR1D2_HUMAN, MMP14_RAT, FOXA2_ORYLA, BTG2_HUMAN, TBX2_DANRE, UBP2_HUMAN, ZFAN5_HUMAN, VAMP5_MOUSE	40	982	9496	3.3845213849287163	0.11321968587285014	0.023745140433937828	0.14598977401251156
GOTERM_BP_ALL	GO:0071417~cellular response to organonitrogen compound	7	16.666666666666664	7.696848956787386E-4	PDK2_MOUSE, IRS2_MOUSE, KLF11_MOUSE, PDE4B_RAT, KLF15_MOUSE, KLF15_HUMAN, PDE4B_HUMAN	40	272	9496	6.109558823529412	0.6460871962336047	0.1589611728219068	1.2549878533277492
GOTERM_BP_ALL	GO:0000082~G1/S transition of mitotic cell cycle	5	11.904761904761903	8.621572493416116E-4	RHOU_MOUSE, KLF11_MOUSE, BTG2_HUMAN, CCNE2_BOVIN, CCND1_DANRE	40	105	9496	11.304761904761904	0.6876252792451129	0.15314152108416257	1.404766841063143
GOTERM_BP_ALL	GO:0044843~cell cycle G1/S phase transition	5	11.904761904761903	0.0015069166027066518	RHOU_MOUSE, KLF11_MOUSE, BTG2_HUMAN, CCNE2_BOVIN, CCND1_DANRE	40	122	9496	9.72950819672131	0.8692363378050572	0.2245373510189076	2.4431798365388557
GOTERM_BP_ALL	GO:1901699~cellular response to nitrogen compound	7	16.666666666666664	0.0015403664483563718	PDK2_MOUSE, IRS2_MOUSE, KLF11_MOUSE, PDE4B_RAT, KLF15_MOUSE, KLF15_HUMAN, PDE4B_HUMAN	40	311	9496	5.343408360128618	0.8750143551882005	0.20630960228435402	2.496771045492885
GOTERM_BP_ALL	GO:0048513~animal organ development	16	38.095238095238095	0.0022230379077236295	SOX9B_XENLA, KLF15_MOUSE, FOSL2_RAT, KLF15_HUMAN, TRI16_MOUSE, NR1D2_HUMAN, IRS2_MOUSE, KLF11_MOUSE, KLF6_HUMAN, MMP14_RAT, BTG2_HUMAN, TBX2_DANRE, CCND1_DANRE, UBP2_HUMAN, ZFAN5_HUMAN, VAMP5_MOUSE	40	1721	9496	2.2070889018012787	0.950323157279927	0.25934595575622754	3.5844829700329317
GOTERM_BP_ALL	GO:0006351~transcription, DNA-templated	17	40.476190476190474	0.0025146661038693264	SOX9B_XENLA, KLF15_MOUSE, KLF15_HUMAN, TOB1_HUMAN, FOSL2_RAT, CIDEC_BOVIN, TRI16_MOUSE, NR1D2_HUMAN, NR4A1_XENLA, MYCB_DANRE, KLF11_MOUSE, KLF6_HUMAN, FOXA2_ORYLA, BTG2_HUMAN, TBX2_DANRE, CCND1_DANRE, UBP2_HUMAN	40	1930	9496	2.091088082901554	0.9665116268174527	0.26565615495986294	4.045656759131777
GOTERM_BP_ALL	GO:1901700~response to oxygen-containing compound	10	23.809523809523807	0.0032494490080014664	PDK2_MOUSE, IRS2_MOUSE, KLF11_MOUSE, PDE4B_RAT, KLF15_MOUSE, KLF15_HUMAN, FOSL2_RAT, BTG2_HUMAN, PDE4B_HUMAN, TRI16_MOUSE	40	767	9496	3.0951760104302477	0.9876072563679299	0.3064188382920917	5.198457100789566
GOTERM_BP_ALL	GO:0097659~nucleic acid-templated transcription	17	40.476190476190474	0.003523575472481368	SOX9B_XENLA, KLF15_MOUSE, KLF15_HUMAN, TOB1_HUMAN, FOSL2_RAT, CIDEC_BOVIN, TRI16_MOUSE, NR1D2_HUMAN, NR4A1_XENLA, MYCB_DANRE, KLF11_MOUSE, KLF6_HUMAN, FOXA2_ORYLA, BTG2_HUMAN, TBX2_DANRE, CCND1_DANRE, UBP2_HUMAN	40	1992	9496	2.026004016064257	0.9914489170879343	0.30669441081866033	5.625193036087472
GOTERM_BP_ALL	GO:0071495~cellular response to endogenous stimulus	9	21.428571428571427	0.0037311752273857576	PDK2_MOUSE, IRS2_MOUSE, KLF11_MOUSE, PDE4B_RAT, KLF15_MOUSE, TOB1_HUMAN, KLF15_HUMAN, PDE4B_HUMAN, NR1D2_HUMAN	40	636	9496	3.359433962264151	0.9935441525038449	0.30246164921563545	5.947165066108728
GOTERM_BP_ALL	GO:0032774~RNA biosynthetic process	17	40.476190476190474	0.004319284947597299	SOX9B_XENLA, KLF15_MOUSE, KLF15_HUMAN, TOB1_HUMAN, FOSL2_RAT, CIDEC_BOVIN, TRI16_MOUSE, NR1D2_HUMAN, NR4A1_XENLA, MYCB_DANRE, KLF11_MOUSE, KLF6_HUMAN, FOXA2_ORYLA, BTG2_HUMAN, TBX2_DANRE, CCND1_DANRE, UBP2_HUMAN	40	2031	9496	1.9870999507631708	0.9970892234245309	0.3224615835567344	6.853689271328878
GOTERM_BP_ALL	GO:0044763~single-organism cellular process	35	83.33333333333334	0.005443597319762596	KLF15_HUMAN, KLF15_MOUSE, TRI16_MOUSE, TDH_BOVIN, NR1D2_HUMAN, RHOU_MOUSE, EVA1A_MOUSE, KLF6_HUMAN, MMP14_RAT, IP3KC_MOUSE, CCNE2_BOVIN, SGK1_FUNHE, PDE4B_HUMAN, CCND1_DANRE, TBX2_DANRE, PDK2_MOUSE, SOX9B_XENLA, FOSL2_RAT, S2533_DANRE, TOB1_HUMAN, DBLOH_MOUSE, CIDEC_BOVIN, ITM2C_PONAB, DUS4_HUMAN, DUS8_HUMAN, KLF11_MOUSE, IRS2_MOUSE, PDE4B_RAT, CQ10B_DANRE, BTG2_HUMAN, FOXA2_ORYLA, UBP2_HUMAN, VA…	40	6462	9496	1.2858248220365212	0.9993660071670245	0.36885336400135504	8.563936571482344
GOTERM_BP_ALL	GO:0034645~cellular macromolecule biosynthetic process	21	50.0	0.005939814584113847	SOX9B_XENLA, KLF15_MOUSE, S2533_DANRE, KLF15_HUMAN, TOB1_HUMAN, FOSL2_RAT, CIDEC_BOVIN, TRI16_MOUSE, NR1D2_HUMAN, NR4A1_XENLA, MYCB_DANRE, IRS2_MOUSE, KLF11_MOUSE, KLF6_HUMAN, FOXA2_ORYLA, BTG2_HUMAN, CCNE2_BOVIN, UBP2_HUMAN, TBX2_DANRE, CCND1_DANRE, SCM2B_DANRE	40	2925	9496	1.7044102564102566	0.999676626266065	0.3767123608250399	9.309339290102002
GOTERM_BP_ALL	GO:1901653~cellular response to peptide	5	11.904761904761903	0.00673658163639108	PDK2_MOUSE, IRS2_MOUSE, KLF11_MOUSE, KLF15_MOUSE, KLF15_HUMAN	40	185	9496	6.416216216216216	0.9998903696866159	0.39744575898922874	10.494293234797203
GOTERM_BP_ALL	GO:0048511~rhythmic process	5	11.904761904761903	0.006864501574899204	MMP14_RAT, FOSL2_RAT, NOCT_XENLA, UBP2_HUMAN, NR1D2_HUMAN	40	186	9496	6.381720430107527	0.9999078545453779	0.38679753729410227	10.683176180706955
GOTERM_BP_ALL	GO:0044707~single-multicellular organism process	22	52.38095238095239	0.007853352683951799	SOX9B_XENLA, KLF15_MOUSE, KLF15_HUMAN, TOB1_HUMAN, FOSL2_RAT, ITM2C_PONAB, DUS4_HUMAN, TRI16_MOUSE, NR1D2_HUMAN, IRS2_MOUSE, KLF11_MOUSE, PDE4B_RAT, KLF6_HUMAN, MMP14_RAT, FOXA2_ORYLA, BTG2_HUMAN, PDE4B_HUMAN, UBP2_HUMAN, TBX2_DANRE, CCND1_DANRE, ZFAN5_HUMAN, VAMP5_MOUSE	40	3213	9496	1.6255213196389668	0.9999759648147285	0.41245332388433864	12.13070638178051
GOTERM_BP_ALL	GO:0009059~macromolecule biosynthetic process	21	50.0	0.008476019617137344	SOX9B_XENLA, KLF15_MOUSE, S2533_DANRE, KLF15_HUMAN, TOB1_HUMAN, FOSL2_RAT, CIDEC_BOVIN, TRI16_MOUSE, NR1D2_HUMAN, NR4A1_XENLA, MYCB_DANRE, IRS2_MOUSE, KLF11_MOUSE, KLF6_HUMAN, FOXA2_ORYLA, BTG2_HUMAN, CCNE2_BOVIN, UBP2_HUMAN, TBX2_DANRE, CCND1_DANRE, SCM2B_DANRE	40	3011	9496	1.655728993689804	0.9999896950281858	0.4212033104525772	13.030863283872407
GOTERM_BP_ALL	GO:0048731~system development	18	42.857142857142854	0.008501694168237178	SOX9B_XENLA, KLF15_MOUSE, FOSL2_RAT, KLF15_HUMAN, ITM2C_PONAB, TRI16_MOUSE, NR1D2_HUMAN, IRS2_MOUSE, KLF11_MOUSE, KLF6_HUMAN, MMP14_RAT, FOXA2_ORYLA, BTG2_HUMAN, TBX2_DANRE, CCND1_DANRE, UBP2_HUMAN, ZFAN5_HUMAN, VAMP5_MOUSE	40	2374	9496	1.8	0.999990048781746	0.40757859921076156	13.06779309570304
GOTERM_BP_ALL	GO:0060429~epithelium development	8	19.047619047619047	0.008738791081928945	SOX9B_XENLA, MMP14_RAT, KLF15_MOUSE, KLF15_HUMAN, FOSL2_RAT, FOXA2_ORYLA, TBX2_DANRE, TRI16_MOUSE	40	583	9496	3.2576329331046314	0.9999927928748652	0.402380943543164	13.408133833736713
GOTERM_BP_ALL	GO:0060537~muscle tissue development	5	11.904761904761903	0.008981048271677892	BTG2_HUMAN, UBP2_HUMAN, VAMP5_MOUSE, ZFAN5_HUMAN, NR1D2_HUMAN	40	201	9496	5.9054726368159205	0.9999948172083503	0.3977546026441602	13.754589266668638
