## Additional File S1 for "Sex-specific co-expression networks and sex-biased gene expression in the salmonid Brook Charr *Salvelinus fontinalis*": male_go_bpall_sienna3.txt

Category	Term	Count	%	PValue	Genes	List Total	Pop Hits	Pop Total	Fold Enrichment	Bonferroni	Benjamini	FDR
GOTERM_BP_ALL	GO:0043062~extracellular structure organization	10	23.25581395348837	1.959580319922722E-9	LAMB1_HUMAN, CO4A1_MOUSE, CO1A1_BOVIN, CO5A2_MOUSE, LAMA4_HUMAN, CO6A3_HUMAN, EMIL1_MOUSE, ECM2_BOVIN, MMP2_HUMAN, CO5A1_MOUSE	38	138	9496	18.108314263920672	2.2006062305734986E-6	2.2006062305734986E-6	3.1418421864159995E-6
GOTERM_BP_ALL	GO:0030198~extracellular matrix organization	10	23.25581395348837	1.959580319922722E-9	LAMB1_HUMAN, CO4A1_MOUSE, CO1A1_BOVIN, CO5A2_MOUSE, LAMA4_HUMAN, CO6A3_HUMAN, EMIL1_MOUSE, ECM2_BOVIN, MMP2_HUMAN, CO5A1_MOUSE	38	138	9496	18.108314263920672	2.2006062305734986E-6	2.2006062305734986E-6	3.1418421864159995E-6
GOTERM_BP_ALL	GO:0035987~endodermal cell differentiation	6	13.953488372093023	1.0709427407493631E-7	LAMB1_HUMAN, CO6A1_CHICK, CO5A2_MOUSE, FINC_BOVIN, MMP2_HUMAN, CO5A1_MOUSE	38	31	9496	48.36672325976231	1.2025964450079751E-4	6.0131630156834426E-5	1.7170668985544424E-4
GOTERM_BP_ALL	GO:0001706~endoderm formation	6	13.953488372093023	2.0232386202731208E-7	LAMB1_HUMAN, CO6A1_CHICK, CO5A2_MOUSE, FINC_BOVIN, MMP2_HUMAN, CO5A1_MOUSE	38	35	9496	42.8390977443609	2.2718390983456072E-4	7.573370539415425E-5	3.243902257255016E-4
GOTERM_BP_ALL	GO:0007492~endoderm development	6	13.953488372093023	1.399563184603045E-6	LAMB1_HUMAN, CO6A1_CHICK, CO5A2_MOUSE, FINC_BOVIN, MMP2_HUMAN, CO5A1_MOUSE	38	51	9496	29.39938080495356	0.0015704760659260852	3.928504530760213E-4	0.00224392974326193
GOTERM_BP_ALL	GO:0071230~cellular response to amino acid stimulus	5	11.627906976744185	1.4554255680469394E-5	CO6A1_CHICK, CO4A1_MOUSE, CO1A1_BOVIN, CO5A2_MOUSE, MMP2_HUMAN	38	39	9496	32.037786774628884	0.016211700706400878	0.0032635725461688248	0.02333263587004364
GOTERM_BP_ALL	GO:0001704~formation of primary germ layer	6	13.953488372093023	1.4898057459312397E-5	LAMB1_HUMAN, CO6A1_CHICK, CO5A2_MOUSE, FINC_BOVIN, MMP2_HUMAN, CO5A1_MOUSE	38	82	9496	18.28498074454429	0.01659146321496796	0.0027845564364412656	0.023883739520769165
GOTERM_BP_ALL	GO:0048646~anatomical structure formation involved in morphogenesis	12	27.906976744186046	2.9874206606859732E-5	SPRC_BOVIN, LAMB1_HUMAN, CO6A1_CHICK, SPRC_MOUSE, CO4A1_MOUSE, CO1A1_BOVIN, CO5A2_MOUSE, PGS2_HORSE, FINC_BOVIN, MMP2_HUMAN, EHD2_MOUSE, CO5A1_MOUSE	38	667	9496	4.495857334490649	0.03299270069045268	0.00478128098912578	0.047887280551228706
GOTERM_BP_ALL	GO:0043200~response to amino acid	5	11.627906976744185	6.648346319994953E-5	CO6A1_CHICK, CO4A1_MOUSE, CO1A1_BOVIN, CO5A2_MOUSE, MMP2_HUMAN	38	57	9496	21.920590951061865	0.07194419299207411	0.009289509808147911	0.10654128516583983
GOTERM_BP_ALL	GO:0001568~blood vessel development	9	20.930232558139537	8.038746903310156E-5	SPRC_BOVIN, SPRC_MOUSE, CO4A1_MOUSE, CO1A1_BOVIN, LAMA4_HUMAN, PGS2_HORSE, FINC_BOVIN, MMP2_HUMAN, CO5A1_MOUSE	38	377	9496	5.965656847689515	0.0863235434025238	0.009980830524886741	0.12880931472379897
GOTERM_BP_ALL	GO:0007369~gastrulation	6	13.953488372093023	1.3165445773413926E-4	LAMB1_HUMAN, CO6A1_CHICK, CO5A2_MOUSE, FINC_BOVIN, MMP2_HUMAN, CO5A1_MOUSE	38	129	9496	11.623011015911873	0.13744614315818515	0.01467699620567764	0.2108760016054423
GOTERM_BP_ALL	GO:0001944~vasculature development	9	20.930232558139537	1.4437939632979248E-4	SPRC_BOVIN, SPRC_MOUSE, CO4A1_MOUSE, CO1A1_BOVIN, LAMA4_HUMAN, PGS2_HORSE, FINC_BOVIN, MMP2_HUMAN, CO5A1_MOUSE	38	410	9496	5.485494223363286	0.1496861547181041	0.014632772990758602	0.23123591168199287
GOTERM_BP_ALL	GO:0007155~cell adhesion	13	30.23255813953488	1.4977455294252353E-4	CO6A6_MOUSE, LAMB1_HUMAN, CO6A1_CHICK, CO1A1_BOVIN, CO6A3_HUMAN, CO6A2_CHICK, ANXA1_PANTR, LAMA4_HUMAN, FINC_BOVIN, GDN_RAT, EMIL1_MOUSE, ECM2_BOVIN, CO5A1_MOUSE	38	942	9496	3.4486534808358473	0.15482318079151403	0.013919664633790463	0.23986698996445455
GOTERM_BP_ALL	GO:0022610~biological adhesion	13	30.23255813953488	1.5285204214105934E-4	CO6A6_MOUSE, LAMB1_HUMAN, CO6A1_CHICK, CO1A1_BOVIN, CO6A3_HUMAN, CO6A2_CHICK, ANXA1_PANTR, LAMA4_HUMAN, FINC_BOVIN, GDN_RAT, EMIL1_MOUSE, ECM2_BOVIN, CO5A1_MOUSE	38	944	9496	3.4413470115967884	0.15773952799620994	0.013118269623632495	0.24478999040137284
GOTERM_BP_ALL	GO:0001101~response to acid chemical	6	13.953488372093023	2.4281655440736344E-4	CO6A1_CHICK, SPRC_MOUSE, CO4A1_MOUSE, CO1A1_BOVIN, CO5A2_MOUSE, MMP2_HUMAN	38	147	9496	10.199785177228785	0.23869110892463896	0.019291217775199487	0.3886038745249065
GOTERM_BP_ALL	GO:0009653~anatomical structure morphogenesis	16	37.2093023255814	2.580370362737258E-4	SPRC_BOVIN, LAMB1_HUMAN, CO6A1_CHICK, SPRC_MOUSE, CO1A1_BOVIN, 2AAB_PIG, PGS2_HORSE, MMP2_HUMAN, CO4A1_MOUSE, CO5A2_MOUSE, ANXA1_PANTR, FINC_BOVIN, GDN_RAT, ECM2_BOVIN, EHD2_MOUSE, CO5A1_MOUSE	38	1498	9496	2.6691026632000563	0.2515964825141488	0.019135413997121375	0.41291552886352223
GOTERM_BP_ALL	GO:0071229~cellular response to acid chemical	5	11.627906976744185	3.012735477015776E-4	CO6A1_CHICK, CO4A1_MOUSE, CO1A1_BOVIN, CO5A2_MOUSE, MMP2_HUMAN	38	84	9496	14.87468671679198	0.28707650843004395	0.02092675496913765	0.48194680193952566
GOTERM_BP_ALL	GO:0048856~anatomical structure development	23	53.48837209302325	4.548390108293953E-4	SPRC_BOVIN, BIC1B_XENLA, LAMB1_HUMAN, CO6A1_CHICK, SPRC_MOUSE, HTF4_HUMAN, CO1A1_BOVIN, 2AAB_PIG, PGS2_HORSE, CO6A3_HUMAN, MMP2_HUMAN, CO4A1_MOUSE, COL11_DANRE, OLF3A_DANRE, CO5A2_MOUSE, LAMA4_HUMAN, ANXA1_PANTR, FINC_BOVIN, GDN_RAT, ECM2_BOVIN, PCOC1_HUMAN, EHD2_MOUSE, CO5A1_MOUSE	38	3014	9496	1.9069605001222365	0.40004486807617534	0.02960586483442762	0.7267664206736746
GOTERM_BP_ALL	GO:0032502~developmental process	23	53.48837209302325	7.326832301342451E-4	SPRC_BOVIN, BIC1B_XENLA, LAMB1_HUMAN, CO6A1_CHICK, SPRC_MOUSE, HTF4_HUMAN, CO1A1_BOVIN, 2AAB_PIG, PGS2_HORSE, CO6A3_HUMAN, MMP2_HUMAN, CO4A1_MOUSE, COL11_DANRE, OLF3A_DANRE, CO5A2_MOUSE, LAMA4_HUMAN, ANXA1_PANTR, FINC_BOVIN, GDN_RAT, ECM2_BOVIN, PCOC1_HUMAN, EHD2_MOUSE, CO5A1_MOUSE	38	3108	9496	1.8492853756011651	0.5609336954249708	0.04469827574149676	1.1682811980826546
GOTERM_BP_ALL	GO:0007275~multicellular organism development	21	48.837209302325576	9.515708046522909E-4	SPRC_BOVIN, BIC1B_XENLA, LAMB1_HUMAN, CO6A1_CHICK, SPRC_MOUSE, HTF4_HUMAN, CO1A1_BOVIN, PGS2_HORSE, CO6A3_HUMAN, MMP2_HUMAN, CO4A1_MOUSE, COL11_DANRE, OLF3A_DANRE, CO5A2_MOUSE, LAMA4_HUMAN, ANXA1_PANTR, FINC_BOVIN, GDN_RAT, ECM2_BOVIN, PCOC1_HUMAN, CO5A1_MOUSE	38	2709	9496	1.9371685026519787	0.6566904522903236	0.054715765376792236	1.514812257163023
GOTERM_BP_ALL	GO:0030334~regulation of cell migration	8	18.6046511627907	0.0011433237244266449	SPRC_BOVIN, LAMB1_HUMAN, SPRC_MOUSE, CO1A1_BOVIN, LAMA4_HUMAN, ANXA1_PANTR, PGS2_HORSE, FINC_BOVIN	38	428	9496	4.670929660600098	0.7232628358587155	0.06221480036640881	1.817448701981228
GOTERM_BP_ALL	GO:0022603~regulation of anatomical structure morphogenesis	9	20.930232558139537	0.0013742063074512973	SPRC_BOVIN, SPRC_MOUSE, CO1A1_BOVIN, CO5A2_MOUSE, ANXA1_PANTR, PGS2_HORSE, FINC_BOVIN, EHD2_MOUSE, CO5A1_MOUSE	38	574	9496	3.9182101595452044	0.7865376943934566	0.07089902870971898	2.1806849837336606
GOTERM_BP_ALL	GO:2000145~regulation of cell motility	8	18.6046511627907	0.0014340868740577268	SPRC_BOVIN, LAMB1_HUMAN, SPRC_MOUSE, CO1A1_BOVIN, LAMA4_HUMAN, ANXA1_PANTR, PGS2_HORSE, FINC_BOVIN	38	445	9496	4.492489651094027	0.8004390246691216	0.07063726300974793	2.274686166741424
GOTERM_BP_ALL	GO:0048870~cell motility	10	23.25581395348837	0.001475747401595237	SPRC_BOVIN, LAMB1_HUMAN, SPRC_MOUSE, COL11_DANRE, CO1A1_BOVIN, LAMA4_HUMAN, ANXA1_PANTR, PGS2_HORSE, FINC_BOVIN, CO5A1_MOUSE	38	724	9496	3.4515847630125034	0.8095733862264892	0.06956977361570993	2.340035359628534
GOTERM_BP_ALL	GO:0051674~localization of cell	10	23.25581395348837	0.001475747401595237	SPRC_BOVIN, LAMB1_HUMAN, SPRC_MOUSE, COL11_DANRE, CO1A1_BOVIN, LAMA4_HUMAN, ANXA1_PANTR, PGS2_HORSE, FINC_BOVIN, CO5A1_MOUSE	38	724	9496	3.4515847630125034	0.8095733862264892	0.06956977361570993	2.340035359628534
GOTERM_BP_ALL	GO:0044767~single-organism developmental process	22	51.162790697674424	0.0016289350558851235	SPRC_BOVIN, BIC1B_XENLA, LAMB1_HUMAN, CO6A1_CHICK, SPRC_MOUSE, HTF4_HUMAN, CO1A1_BOVIN, PGS2_HORSE, CO6A3_HUMAN, MMP2_HUMAN, CO4A1_MOUSE, COL11_DANRE, OLF3A_DANRE, CO5A2_MOUSE, LAMA4_HUMAN, ANXA1_PANTR, FINC_BOVIN, GDN_RAT, ECM2_BOVIN, PCOC1_HUMAN, EHD2_MOUSE, CO5A1_MOUSE	38	3044	9496	1.806072342485649	0.8397124017639541	0.07344579778479099	2.579975156486636
GOTERM_BP_ALL	GO:0040012~regulation of locomotion	8	18.6046511627907	0.0016722516024105152	SPRC_BOVIN, LAMB1_HUMAN, SPRC_MOUSE, CO1A1_BOVIN, LAMA4_HUMAN, ANXA1_PANTR, PGS2_HORSE, FINC_BOVIN	38	457	9496	4.374524933778647	0.8473351823518971	0.07242388187012283	2.647722108413253
GOTERM_BP_ALL	GO:2000026~regulation of multicellular organismal development	11	25.581395348837212	0.0020207051798981196	SPRC_BOVIN, SPRC_MOUSE, HTF4_HUMAN, CO1A1_BOVIN, CO5A2_MOUSE, LAMA4_HUMAN, ANXA1_PANTR, PGS2_HORSE, FINC_BOVIN, GDN_RAT, CO5A1_MOUSE	38	914	9496	3.0074858919728205	0.8968475981698184	0.0836594659605081	3.1910977629522552
GOTERM_BP_ALL	GO:0072358~cardiovascular system development	9	20.930232558139537	0.0020689606525582955	SPRC_BOVIN, SPRC_MOUSE, CO4A1_MOUSE, CO1A1_BOVIN, LAMA4_HUMAN, PGS2_HORSE, FINC_BOVIN, MMP2_HUMAN, CO5A1_MOUSE	38	612	9496	3.6749226006191953	0.9022996061864585	0.08253659102757605	3.266122384609793
GOTERM_BP_ALL	GO:0072359~circulatory system development	9	20.930232558139537	0.0020689606525582955	SPRC_BOVIN, SPRC_MOUSE, CO4A1_MOUSE, CO1A1_BOVIN, LAMA4_HUMAN, PGS2_HORSE, FINC_BOVIN, MMP2_HUMAN, CO5A1_MOUSE	38	612	9496	3.6749226006191953	0.9022996061864585	0.08253659102757605	3.266122384609793
GOTERM_BP_ALL	GO:0051270~regulation of cellular component movement	8	18.6046511627907	0.002086555800307559	SPRC_BOVIN, LAMB1_HUMAN, SPRC_MOUSE, CO1A1_BOVIN, LAMA4_HUMAN, ANXA1_PANTR, PGS2_HORSE, FINC_BOVIN	38	475	9496	4.208753462603878	0.90421509561146	0.08036021231839763	3.2934646655829014
GOTERM_BP_ALL	GO:0030155~regulation of cell adhesion	7	16.27906976744186	0.00307897246082393	CO1A1_BOVIN, LAMA4_HUMAN, ANXA1_PANTR, FINC_BOVIN, GDN_RAT, EMIL1_MOUSE, ECM2_BOVIN	38	377	9496	4.6399553259807345	0.9686650153529895	0.11256010662341043	4.823969965399765
GOTERM_BP_ALL	GO:0001525~angiogenesis	6	13.953488372093023	0.0033649655774567007	SPRC_BOVIN, SPRC_MOUSE, CO4A1_MOUSE, PGS2_HORSE, FINC_BOVIN, MMP2_HUMAN	38	264	9496	5.679425837320574	0.9772963256735041	0.11853879069004591	5.2607949636832245
GOTERM_BP_ALL	GO:0009888~tissue development	11	25.581395348837212	0.003442947564557079	LAMB1_HUMAN, CO6A1_CHICK, CO4A1_MOUSE, COL11_DANRE, CO1A1_BOVIN, CO5A2_MOUSE, ANXA1_PANTR, FINC_BOVIN, GDN_RAT, MMP2_HUMAN, CO5A1_MOUSE	38	982	9496	2.7992282130989388	0.9792062203032253	0.1174490468115641	5.3795778271319765
GOTERM_BP_ALL	GO:0040011~locomotion	10	23.25581395348837	0.0036878301725813676	SPRC_BOVIN, LAMB1_HUMAN, SPRC_MOUSE, COL11_DANRE, CO1A1_BOVIN, LAMA4_HUMAN, ANXA1_PANTR, PGS2_HORSE, FINC_BOVIN, CO5A1_MOUSE	38	827	9496	3.0217017755998214	0.9842212086742654	0.12160510290079951	5.751678100113189
GOTERM_BP_ALL	GO:0016477~cell migration	9	20.930232558139537	0.0037764260548755193	SPRC_BOVIN, LAMB1_HUMAN, SPRC_MOUSE, COL11_DANRE, CO1A1_BOVIN, ANXA1_PANTR, PGS2_HORSE, FINC_BOVIN, CO5A1_MOUSE	38	674	9496	3.3368733406215836	0.9857208443218125	0.12081171048065797	5.885961639937198
GOTERM_BP_ALL	GO:0050793~regulation of developmental process	12	27.906976744186046	0.0038038202759341166	SPRC_BOVIN, SPRC_MOUSE, HTF4_HUMAN, CO1A1_BOVIN, CO5A2_MOUSE, LAMA4_HUMAN, ANXA1_PANTR, PGS2_HORSE, FINC_BOVIN, GDN_RAT, EHD2_MOUSE, CO5A1_MOUSE	38	1168	9496	2.567411679884643	0.9861550564839057	0.11827715402379901	5.927446354055544
GOTERM_BP_ALL	GO:0051241~negative regulation of multicellular organismal process	8	18.6046511627907	0.004416552285710438	SPRC_BOVIN, SPRC_MOUSE, CO5A2_MOUSE, ANXA1_PANTR, PGS2_HORSE, FINC_BOVIN, GDN_RAT, CO5A1_MOUSE	38	543	9496	3.6816904138800037	0.993062218016593	0.1323979091669799	6.850874748260461
GOTERM_BP_ALL	GO:0030154~cell differentiation	16	37.2093023255814	0.004633624722168276	LAMB1_HUMAN, CO6A1_CHICK, CO1A1_BOVIN, HTF4_HUMAN, C1QL4_MOUSE, MMP2_HUMAN, CO4A1_MOUSE, COL11_DANRE, CO5A2_MOUSE, LAMA4_HUMAN, ANXA1_PANTR, FINC_BOVIN, GDN_RAT, ECM2_BOVIN, EHD2_MOUSE, CO5A1_MOUSE	38	1964	9496	2.035802336799228	0.9945691173484097	0.13487326373527542	7.175973641048728
GOTERM_BP_ALL	GO:0001503~ossification	5	11.627906976744185	0.006467661303523116	CO6A1_CHICK, SPRC_MOUSE, CO1A1_BOVIN, CO5A2_MOUSE, MMP2_HUMAN	38	193	9496	6.473956913007908	0.99931546673583	0.1787599454621731	9.880567190410616
GOTERM_BP_ALL	GO:0042127~regulation of cell proliferation	9	20.930232558139537	0.006643316959767683	SPRC_BOVIN, LAMB1_HUMAN, SPRC_MOUSE, ATS8_HUMAN, C1QL4_MOUSE, ANXA1_PANTR, FINC_BOVIN, GDN_RAT, MMP2_HUMAN	38	740	9496	3.0392603129445233	0.9994387456105243	0.17879502377714707	10.135686212279204
GOTERM_BP_ALL	GO:0048514~blood vessel morphogenesis	6	13.953488372093023	0.007187946086200088	SPRC_BOVIN, SPRC_MOUSE, CO4A1_MOUSE, PGS2_HORSE, FINC_BOVIN, MMP2_HUMAN	38	316	9496	4.744836775483011	0.9996968291365603	0.18756830503073174	10.922397411616025
GOTERM_BP_ALL	GO:0032501~multicellular organismal process	22	51.162790697674424	0.007431044796549755	SPRC_BOVIN, BIC1B_XENLA, HMCN1_HUMAN, LAMB1_HUMAN, CO6A1_CHICK, SPRC_MOUSE, HTF4_HUMAN, CO1A1_BOVIN, PGS2_HORSE, CO6A3_HUMAN, MMP2_HUMAN, CO4A1_MOUSE, COL11_DANRE, OLF3A_DANRE, CO5A2_MOUSE, LAMA4_HUMAN, ANXA1_PANTR, FINC_BOVIN, GDN_RAT, ECM2_BOVIN, PCOC1_HUMAN, CO5A1_MOUSE	38	3403	9496	1.6155404673894551	0.9997697221750294	0.18893380041036067	11.271462410798039
GOTERM_BP_ALL	GO:0006928~movement of cell or subcellular component	10	23.25581395348837	0.00809332238030104	SPRC_BOVIN, LAMB1_HUMAN, SPRC_MOUSE, COL11_DANRE, CO1A1_BOVIN, LAMA4_HUMAN, ANXA1_PANTR, PGS2_HORSE, FINC_BOVIN, CO5A1_MOUSE	38	932	9496	2.681274000451773	0.9998911761445985	0.19954903166170235	12.215930307644884
GOTERM_BP_ALL	GO:0031589~cell-substrate adhesion	5	11.627906976744185	0.008814768388905513	LAMB1_HUMAN, CO1A1_BOVIN, FINC_BOVIN, EMIL1_MOUSE, ECM2_BOVIN	38	211	9496	5.921676228485906	0.9999519309299276	0.21079963205443442	13.23404642218302
GOTERM_BP_ALL	GO:0044707~single-multicellular organism process	21	48.837209302325576	0.008887109882632102	SPRC_BOVIN, BIC1B_XENLA, LAMB1_HUMAN, CO6A1_CHICK, SPRC_MOUSE, HTF4_HUMAN, CO1A1_BOVIN, PGS2_HORSE, CO6A3_HUMAN, MMP2_HUMAN, CO4A1_MOUSE, COL11_DANRE, OLF3A_DANRE, CO5A2_MOUSE, LAMA4_HUMAN, ANXA1_PANTR, FINC_BOVIN, GDN_RAT, ECM2_BOVIN, PCOC1_HUMAN, CO5A1_MOUSE	38	3213	9496	1.6332989336085313	0.9999557137620941	0.20795394179271942	13.335522826447066
