## Additional File S1 for "Sex-specific co-expression networks and sex-biased gene expression in the salmonid Brook Charr *Salvelinus fontinalis*": male_go_bpall_skyblue.txt

Category	Term	Count	%	PValue	Genes	List Total	Pop Hits	Pop Total	Fold Enrichment	Bonferroni	Benjamini	FDR
GOTERM_BP_ALL	GO:0006355~regulation of transcription, DNA-templated	12	50.0	2.91295133780184E-4	ZBED4_HUMAN, SFPQ_MOUSE, ONEC2_HUMAN, GOGB1_HUMAN, INSR_HUMAN, CRTC1_HUMAN, ZBT20_HUMAN, NFIC_HUMAN, VDRA_DANRE, RORB_HUMAN, RFX7_HUMAN, PRDM2_RAT	20	1890	9496	3.0146031746031743	0.22772642750475702	0.22772642750475702	0.45224164630039976
GOTERM_BP_ALL	GO:1903506~regulation of nucleic acid-templated transcription	12	50.0	3.088813803846719E-4	ZBED4_HUMAN, SFPQ_MOUSE, ONEC2_HUMAN, GOGB1_HUMAN, INSR_HUMAN, CRTC1_HUMAN, ZBT20_HUMAN, NFIC_HUMAN, VDRA_DANRE, RORB_HUMAN, RFX7_HUMAN, PRDM2_RAT	20	1902	9496	2.995583596214511	0.2396832121525162	0.1280385399299555	0.4794833025148493
GOTERM_BP_ALL	GO:2001141~regulation of RNA biosynthetic process	12	50.0	3.1341907354083434E-4	ZBED4_HUMAN, SFPQ_MOUSE, ONEC2_HUMAN, GOGB1_HUMAN, INSR_HUMAN, CRTC1_HUMAN, ZBT20_HUMAN, NFIC_HUMAN, VDRA_DANRE, RORB_HUMAN, RFX7_HUMAN, PRDM2_RAT	20	1905	9496	2.9908661417322833	0.24273823522579707	0.08851678311958777	0.4865112015262518
GOTERM_BP_ALL	GO:0010468~regulation of gene expression	13	54.166666666666664	4.6592603111341677E-4	ONEC2_HUMAN, NFIC_HUMAN, VDRA_DANRE, RORB_HUMAN, RFX7_HUMAN, ZBED4_HUMAN, SFPQ_MOUSE, GOGB1_HUMAN, INSR_HUMAN, CRTC1_HUMAN, ZBT20_HUMAN, C4BPA_HUMAN, PRDM2_RAT	20	2368	9496	2.606587837837838	0.33858427118737655	0.09818256029249939	0.7224413788418982
GOTERM_BP_ALL	GO:0097659~nucleic acid-templated transcription	12	50.0	4.727155681741758E-4	ZBED4_HUMAN, SFPQ_MOUSE, ONEC2_HUMAN, GOGB1_HUMAN, INSR_HUMAN, CRTC1_HUMAN, ZBT20_HUMAN, NFIC_HUMAN, VDRA_DANRE, RORB_HUMAN, RFX7_HUMAN, PRDM2_RAT	20	1992	9496	2.860240963855422	0.34255741683455554	0.0804580091613405	0.7329326985760387
GOTERM_BP_ALL	GO:0051252~regulation of RNA metabolic process	12	50.0	4.903683297354351E-4	ZBED4_HUMAN, SFPQ_MOUSE, ONEC2_HUMAN, GOGB1_HUMAN, INSR_HUMAN, CRTC1_HUMAN, ZBT20_HUMAN, NFIC_HUMAN, VDRA_DANRE, RORB_HUMAN, RFX7_HUMAN, PRDM2_RAT	20	2000	9496	2.8488	0.35277636033655224	0.06994407909898925	0.760205221181498
GOTERM_BP_ALL	GO:0032774~RNA biosynthetic process	12	50.0	5.642551785618301E-4	ZBED4_HUMAN, SFPQ_MOUSE, ONEC2_HUMAN, GOGB1_HUMAN, INSR_HUMAN, CRTC1_HUMAN, ZBT20_HUMAN, NFIC_HUMAN, VDRA_DANRE, RORB_HUMAN, RFX7_HUMAN, PRDM2_RAT	20	2031	9496	2.805317577548006	0.39385472855546144	0.06902175692986934	0.8742801724147875
GOTERM_BP_ALL	GO:0090304~nucleic acid metabolic process	14	58.333333333333336	8.570446251717881E-4	ONEC2_HUMAN, HARB1_HUMAN, NFIC_HUMAN, VDRA_DANRE, RORB_HUMAN, RFX7_HUMAN, ZBED4_HUMAN, SFPQ_MOUSE, GOGB1_HUMAN, INSR_HUMAN, ZBT20_HUMAN, CRTC1_HUMAN, TF211_SCHPO, PRDM2_RAT	20	2941	9496	2.260183611016661	0.5325788141253736	0.09068668784466283	1.325116574298879
GOTERM_BP_ALL	GO:0019219~regulation of nucleobase-containing compound metabolic process	12	50.0	0.0010129697241345248	ZBED4_HUMAN, SFPQ_MOUSE, ONEC2_HUMAN, GOGB1_HUMAN, INSR_HUMAN, CRTC1_HUMAN, ZBT20_HUMAN, NFIC_HUMAN, VDRA_DANRE, RORB_HUMAN, RFX7_HUMAN, PRDM2_RAT	20	2167	9496	2.6292570373788644	0.5930070972327096	0.09505796983587333	1.564425938270142
GOTERM_BP_ALL	GO:2000112~regulation of cellular macromolecule biosynthetic process	12	50.0	0.001081801287722348	ZBED4_HUMAN, SFPQ_MOUSE, ONEC2_HUMAN, GOGB1_HUMAN, INSR_HUMAN, CRTC1_HUMAN, ZBT20_HUMAN, NFIC_HUMAN, VDRA_DANRE, RORB_HUMAN, RFX7_HUMAN, PRDM2_RAT	20	2183	9496	2.6099862574438846	0.617136650098961	0.09154299199880467	1.6698937680543535
GOTERM_BP_ALL	GO:0010556~regulation of macromolecule biosynthetic process	12	50.0	0.0013604943627122186	ZBED4_HUMAN, SFPQ_MOUSE, ONEC2_HUMAN, GOGB1_HUMAN, INSR_HUMAN, CRTC1_HUMAN, ZBT20_HUMAN, NFIC_HUMAN, VDRA_DANRE, RORB_HUMAN, RFX7_HUMAN, PRDM2_RAT	20	2240	9496	2.5435714285714286	0.7010802508482086	0.10396877084382783	2.0958440882173357
GOTERM_BP_ALL	GO:0034654~nucleobase-containing compound biosynthetic process	12	50.0	0.0016982021128599126	ZBED4_HUMAN, SFPQ_MOUSE, ONEC2_HUMAN, GOGB1_HUMAN, INSR_HUMAN, CRTC1_HUMAN, ZBT20_HUMAN, NFIC_HUMAN, VDRA_DANRE, RORB_HUMAN, RFX7_HUMAN, PRDM2_RAT	20	2297	9496	2.4804527644754026	0.7785560412389156	0.11806078634890971	2.60967785597086
GOTERM_BP_ALL	GO:0031326~regulation of cellular biosynthetic process	12	50.0	0.0017575426855413177	ZBED4_HUMAN, SFPQ_MOUSE, ONEC2_HUMAN, GOGB1_HUMAN, INSR_HUMAN, CRTC1_HUMAN, ZBT20_HUMAN, NFIC_HUMAN, VDRA_DANRE, RORB_HUMAN, RFX7_HUMAN, PRDM2_RAT	20	2306	9496	2.470771899392888	0.7899294645310789	0.11310084376071194	2.699705467856106
GOTERM_BP_ALL	GO:0006351~transcription, DNA-templated	11	45.83333333333333	0.0017767837624781918	ZBED4_HUMAN, SFPQ_MOUSE, ONEC2_HUMAN, INSR_HUMAN, CRTC1_HUMAN, ZBT20_HUMAN, NFIC_HUMAN, VDRA_DANRE, RORB_HUMAN, RFX7_HUMAN, PRDM2_RAT	20	1930	9496	2.7061139896373057	0.7934905221373483	0.10655640032037261	2.728880040930759
GOTERM_BP_ALL	GO:0080090~regulation of primary metabolic process	14	58.333333333333336	0.001966792615078825	ONEC2_HUMAN, NFIC_HUMAN, VDRA_DANRE, RORB_HUMAN, RFX7_HUMAN, AKIB1_DANRE, ZBED4_HUMAN, SFPQ_MOUSE, GOGB1_HUMAN, INSR_HUMAN, CRTC1_HUMAN, ZBT20_HUMAN, C4BPA_HUMAN, PRDM2_RAT	20	3183	9496	2.0883443292491357	0.8255754277524563	0.10989649515068334	3.0165446252652273
GOTERM_BP_ALL	GO:0018130~heterocycle biosynthetic process	12	50.0	0.00197560619382139	ZBED4_HUMAN, SFPQ_MOUSE, ONEC2_HUMAN, GOGB1_HUMAN, INSR_HUMAN, CRTC1_HUMAN, ZBT20_HUMAN, NFIC_HUMAN, VDRA_DANRE, RORB_HUMAN, RFX7_HUMAN, PRDM2_RAT	20	2337	9496	2.4379974326059046	0.8269363730796917	0.1038352390311903	3.0298686362417726
GOTERM_BP_ALL	GO:0009889~regulation of biosynthetic process	12	50.0	0.0020203574356278324	ZBED4_HUMAN, SFPQ_MOUSE, ONEC2_HUMAN, GOGB1_HUMAN, INSR_HUMAN, CRTC1_HUMAN, ZBT20_HUMAN, NFIC_HUMAN, VDRA_DANRE, RORB_HUMAN, RFX7_HUMAN, PRDM2_RAT	20	2343	9496	2.431754161331626	0.8336846818184356	0.10014510107815111	3.0974953247404735
GOTERM_BP_ALL	GO:0019438~aromatic compound biosynthetic process	12	50.0	0.0020203574356278324	ZBED4_HUMAN, SFPQ_MOUSE, ONEC2_HUMAN, GOGB1_HUMAN, INSR_HUMAN, CRTC1_HUMAN, ZBT20_HUMAN, NFIC_HUMAN, VDRA_DANRE, RORB_HUMAN, RFX7_HUMAN, PRDM2_RAT	20	2343	9496	2.431754161331626	0.8336846818184356	0.10014510107815111	3.0974953247404735
GOTERM_BP_ALL	GO:0060255~regulation of macromolecule metabolic process	14	58.333333333333336	0.002058222072634692	ONEC2_HUMAN, NFIC_HUMAN, VDRA_DANRE, RORB_HUMAN, RFX7_HUMAN, AKIB1_DANRE, ZBED4_HUMAN, SFPQ_MOUSE, GOGB1_HUMAN, INSR_HUMAN, CRTC1_HUMAN, ZBT20_HUMAN, C4BPA_HUMAN, PRDM2_RAT	20	3197	9496	2.0791992492962152	0.8391888123512897	0.09654513916946195	3.15468072004641
GOTERM_BP_ALL	GO:0031323~regulation of cellular metabolic process	14	58.333333333333336	0.0020782868702061	ONEC2_HUMAN, NFIC_HUMAN, VDRA_DANRE, RORB_HUMAN, RFX7_HUMAN, AKIB1_DANRE, ZBED4_HUMAN, SFPQ_MOUSE, GOGB1_HUMAN, INSR_HUMAN, CRTC1_HUMAN, ZBT20_HUMAN, C4BPA_HUMAN, PRDM2_RAT	20	3200	9496	2.07725	0.842031354392758	0.0925566533205412	3.1849709521876046
GOTERM_BP_ALL	GO:0010467~gene expression	14	58.333333333333336	0.002091757480453877	ONEC2_HUMAN, NFIC_HUMAN, VDRA_DANRE, RORB_HUMAN, S2536_DANRE, RFX7_HUMAN, ZBED4_HUMAN, SFPQ_MOUSE, GOGB1_HUMAN, INSR_HUMAN, CRTC1_HUMAN, ZBT20_HUMAN, C4BPA_HUMAN, PRDM2_RAT	20	3202	9496	2.0759525296689567	0.8439114972465601	0.08868494327026155	3.2053014893817733
GOTERM_BP_ALL	GO:0051171~regulation of nitrogen compound metabolic process	12	50.0	0.0023073042016554333	ZBED4_HUMAN, SFPQ_MOUSE, ONEC2_HUMAN, GOGB1_HUMAN, INSR_HUMAN, CRTC1_HUMAN, ZBT20_HUMAN, NFIC_HUMAN, VDRA_DANRE, RORB_HUMAN, RFX7_HUMAN, PRDM2_RAT	20	2379	9496	2.394955863808323	0.8711290167444753	0.09296000899943968	3.5300727809088217
GOTERM_BP_ALL	GO:0043170~macromolecule metabolic process	18	75.0	0.0023506388923542096	ONEC2_HUMAN, HARB1_HUMAN, NFIC_HUMAN, VDRA_DANRE, RORB_HUMAN, S2536_DANRE, PTPRS_RAT, RFX7_HUMAN, AKIB1_DANRE, SFPQ_MOUSE, ZBED4_HUMAN, GOGB1_HUMAN, INSR_HUMAN, ZBT20_HUMAN, CRTC1_HUMAN, TF211_SCHPO, C4BPA_HUMAN, PRDM2_RAT	20	5380	9496	1.588550185873606	0.8759996765889541	0.09052252732080013	3.5952433484960578
GOTERM_BP_ALL	GO:1901362~organic cyclic compound biosynthetic process	12	50.0	0.0026373991910122346	ZBED4_HUMAN, SFPQ_MOUSE, ONEC2_HUMAN, GOGB1_HUMAN, INSR_HUMAN, CRTC1_HUMAN, ZBT20_HUMAN, NFIC_HUMAN, VDRA_DANRE, RORB_HUMAN, RFX7_HUMAN, PRDM2_RAT	20	2416	9496	2.3582781456953645	0.9039093678172785	0.09683158499071831	4.025461842271316
GOTERM_BP_ALL	GO:0044271~cellular nitrogen compound biosynthetic process	13	54.166666666666664	0.0029111410605579062	ZBED4_HUMAN, SFPQ_MOUSE, ONEC2_HUMAN, GOGB1_HUMAN, INSR_HUMAN, CRTC1_HUMAN, ZBT20_HUMAN, NFIC_HUMAN, VDRA_DANRE, RORB_HUMAN, S2536_DANRE, RFX7_HUMAN, PRDM2_RAT	20	2861	9496	2.1574274729115697	0.9246753604559286	0.10214602249542315	4.434472552403934
GOTERM_BP_ALL	GO:0006139~nucleobase-containing compound metabolic process	14	58.333333333333336	0.003118001424582887	ONEC2_HUMAN, HARB1_HUMAN, NFIC_HUMAN, VDRA_DANRE, RORB_HUMAN, RFX7_HUMAN, ZBED4_HUMAN, SFPQ_MOUSE, GOGB1_HUMAN, INSR_HUMAN, ZBT20_HUMAN, CRTC1_HUMAN, TF211_SCHPO, PRDM2_RAT	20	3329	9496	1.9967557825172724	0.9373372385716029	0.1048818130575403	4.742469846266328
GOTERM_BP_ALL	GO:0034645~cellular macromolecule biosynthetic process	13	54.166666666666664	0.0035794954245381354	ZBED4_HUMAN, SFPQ_MOUSE, ONEC2_HUMAN, GOGB1_HUMAN, INSR_HUMAN, CRTC1_HUMAN, ZBT20_HUMAN, NFIC_HUMAN, VDRA_DANRE, RORB_HUMAN, S2536_DANRE, RFX7_HUMAN, PRDM2_RAT	20	2925	9496	2.1102222222222227	0.958443798278673	0.11514805581539855	5.426250328253445
GOTERM_BP_ALL	GO:0019222~regulation of metabolic process	14	58.333333333333336	0.003693285688006156	ONEC2_HUMAN, NFIC_HUMAN, VDRA_DANRE, RORB_HUMAN, RFX7_HUMAN, AKIB1_DANRE, ZBED4_HUMAN, SFPQ_MOUSE, GOGB1_HUMAN, INSR_HUMAN, CRTC1_HUMAN, ZBT20_HUMAN, C4BPA_HUMAN, PRDM2_RAT	20	3385	9496	1.963722304283604	0.9624472565036616	0.11445843475171347	5.594142337488117
GOTERM_BP_ALL	GO:0046483~heterocycle metabolic process	14	58.333333333333336	0.003919763914585311	ONEC2_HUMAN, HARB1_HUMAN, NFIC_HUMAN, VDRA_DANRE, RORB_HUMAN, RFX7_HUMAN, ZBED4_HUMAN, SFPQ_MOUSE, GOGB1_HUMAN, INSR_HUMAN, ZBT20_HUMAN, CRTC1_HUMAN, TF211_SCHPO, PRDM2_RAT	20	3405	9496	1.952187958883994	0.9693052186961433	0.11698803004505198	5.927470356521669
GOTERM_BP_ALL	GO:0006725~cellular aromatic compound metabolic process	14	58.333333333333336	0.004219549062508346	ONEC2_HUMAN, HARB1_HUMAN, NFIC_HUMAN, VDRA_DANRE, RORB_HUMAN, RFX7_HUMAN, ZBED4_HUMAN, SFPQ_MOUSE, GOGB1_HUMAN, INSR_HUMAN, ZBT20_HUMAN, CRTC1_HUMAN, TF211_SCHPO, PRDM2_RAT	20	3430	9496	1.9379591836734693	0.9764977387534193	0.12131873372285662	6.366997179359046
GOTERM_BP_ALL	GO:0034641~cellular nitrogen compound metabolic process	15	62.5	0.0042339888613354	ONEC2_HUMAN, HARB1_HUMAN, NFIC_HUMAN, VDRA_DANRE, RORB_HUMAN, S2536_DANRE, RFX7_HUMAN, ZBED4_HUMAN, SFPQ_MOUSE, GOGB1_HUMAN, INSR_HUMAN, ZBT20_HUMAN, CRTC1_HUMAN, TF211_SCHPO, PRDM2_RAT	20	3914	9496	1.8196218702095044	0.9767981000077107	0.11790075231105324	6.388119352846566
GOTERM_BP_ALL	GO:0009059~macromolecule biosynthetic process	13	54.166666666666664	0.004679441222498779	ZBED4_HUMAN, SFPQ_MOUSE, ONEC2_HUMAN, GOGB1_HUMAN, INSR_HUMAN, CRTC1_HUMAN, ZBT20_HUMAN, NFIC_HUMAN, VDRA_DANRE, RORB_HUMAN, S2536_DANRE, RFX7_HUMAN, PRDM2_RAT	20	3011	9496	2.049950182663567	0.9843987799894535	0.1255906510983834	7.037529788048113
GOTERM_BP_ALL	GO:0044260~cellular macromolecule metabolic process	17	70.83333333333334	0.004746432772176682	ONEC2_HUMAN, NFIC_HUMAN, VDRA_DANRE, RORB_HUMAN, S2536_DANRE, PTPRS_RAT, RFX7_HUMAN, AKIB1_DANRE, SFPQ_MOUSE, ZBED4_HUMAN, GOGB1_HUMAN, INSR_HUMAN, ZBT20_HUMAN, CRTC1_HUMAN, TF211_SCHPO, C4BPA_HUMAN, PRDM2_RAT	20	5033	9496	1.6037353467117026	0.9853029581843863	0.12355244201764826	7.134829127495501
GOTERM_BP_ALL	GO:0016070~RNA metabolic process	12	50.0	0.005621575776085728	ZBED4_HUMAN, SFPQ_MOUSE, ONEC2_HUMAN, GOGB1_HUMAN, INSR_HUMAN, CRTC1_HUMAN, ZBT20_HUMAN, NFIC_HUMAN, VDRA_DANRE, RORB_HUMAN, RFX7_HUMAN, PRDM2_RAT	20	2641	9496	2.157364634608103	0.9932647880505991	0.140605712324525	8.397175380102595
GOTERM_BP_ALL	GO:1901360~organic cyclic compound metabolic process	14	58.333333333333336	0.005914500138506014	ONEC2_HUMAN, HARB1_HUMAN, NFIC_HUMAN, VDRA_DANRE, RORB_HUMAN, RFX7_HUMAN, ZBED4_HUMAN, SFPQ_MOUSE, GOGB1_HUMAN, INSR_HUMAN, ZBT20_HUMAN, CRTC1_HUMAN, TF211_SCHPO, PRDM2_RAT	20	3548	9496	1.8735062006764371	0.9948137131440056	0.1433766701971949	8.81610359392141
GOTERM_BP_ALL	GO:0006807~nitrogen compound metabolic process	15	62.5	0.008284748311539749	ONEC2_HUMAN, HARB1_HUMAN, NFIC_HUMAN, VDRA_DANRE, RORB_HUMAN, S2536_DANRE, RFX7_HUMAN, ZBED4_HUMAN, SFPQ_MOUSE, GOGB1_HUMAN, INSR_HUMAN, ZBT20_HUMAN, CRTC1_HUMAN, TF211_SCHPO, PRDM2_RAT	20	4165	9496	1.7099639855942377	0.999375888466384	0.19009130198239788	12.140589350318166
GOTERM_BP_ALL	GO:0006357~regulation of transcription from RNA polymerase II promoter	7	29.166666666666668	0.008893345779690432	ZBED4_HUMAN, SFPQ_MOUSE, ONEC2_HUMAN, CRTC1_HUMAN, ZBT20_HUMAN, NFIC_HUMAN, RFX7_HUMAN	20	958	9496	3.469311064718162	0.9996379340558508	0.19756332664082943	12.975712307420617
