## Additional File S1 for "Sex-specific co-expression networks and sex-biased gene expression in the salmonid Brook Charr *Salvelinus fontinalis*": male_go_bpall_steelblue.txt

Category	Term	Count	%	PValue	Genes	List Total	Pop Hits	Pop Total	Fold Enrichment	Bonferroni	Benjamini	FDR
GOTERM_BP_ALL	GO:0045089~positive regulation of innate immune response	8	22.857142857142858	6.348927743795037E-8	CLC4E_HUMAN, TANK_HUMAN, TLR13_MOUSE, RELB_HUMAN, IKBA_PIG, TNIP1_HUMAN, HEMO_HUMAN, IKBA_MOUSE	30	123	9496	20.587533875338753	6.513787910722435E-5	6.513787910722435E-5	1.006393225311264E-4
GOTERM_BP_ALL	GO:0045088~regulation of innate immune response	8	22.857142857142858	2.603274259864754E-7	CLC4E_HUMAN, TANK_HUMAN, TLR13_MOUSE, RELB_HUMAN, IKBA_PIG, TNIP1_HUMAN, HEMO_HUMAN, IKBA_MOUSE	30	151	9496	16.769977924944815	2.6706030683620874E-4	1.3353906975965835E-4	4.1265452317418294E-4
GOTERM_BP_ALL	GO:0002758~innate immune response-activating signal transduction	7	20.0	3.372956149035883E-7	CLC4E_HUMAN, TANK_HUMAN, TLR13_MOUSE, RELB_HUMAN, IKBA_PIG, TNIP1_HUMAN, IKBA_MOUSE	30	95	9496	23.323508771929824	3.4600548552343735E-4	1.1534846659833065E-4	5.346593086374973E-4
GOTERM_BP_ALL	GO:0002218~activation of innate immune response	7	20.0	3.819053608350233E-7	CLC4E_HUMAN, TANK_HUMAN, TLR13_MOUSE, RELB_HUMAN, IKBA_PIG, TNIP1_HUMAN, IKBA_MOUSE	30	97	9496	22.842611683848798	3.917582176842238E-4	9.795394594447338E-5	6.053716073095572E-4
GOTERM_BP_ALL	GO:0031349~positive regulation of defense response	8	22.857142857142858	4.204515253260433E-7	CLC4E_HUMAN, TANK_HUMAN, TLR13_MOUSE, RELB_HUMAN, IKBA_PIG, TNIP1_HUMAN, HEMO_HUMAN, IKBA_MOUSE	30	162	9496	15.63127572016461	4.3129032329947137E-4	8.627294941931929E-5	6.664722965288306E-4
GOTERM_BP_ALL	GO:0045087~innate immune response	10	28.57142857142857	5.490052102343535E-7	NFKB2_MOUSE, CLC4E_HUMAN, TANK_HUMAN, TLR13_MOUSE, RELB_HUMAN, IKBA_PIG, CO7_PIG, TNIP1_HUMAN, HEMO_HUMAN, IKBA_MOUSE	30	347	9496	9.121998078770414	5.631208881531347E-4	9.387551012995932E-5	8.702463705545505E-4
GOTERM_BP_ALL	GO:0006952~defense response	12	34.285714285714285	2.2186534785496177E-6	NFKB2_MOUSE, CLC4E_HUMAN, RNSL3_DANRE, TANK_HUMAN, TLR13_MOUSE, RELB_HUMAN, IKBA_PIG, CO7_PIG, TNIP1_HUMAN, HEMO_HUMAN, CEBPB_CHICK, IKBA_MOUSE	30	673	9496	5.643982169390788	0.0022737520948707957	3.2513870155981284E-4	0.0035168176245825578
GOTERM_BP_ALL	GO:0050778~positive regulation of immune response	9	25.71428571428571	2.7794910629077536E-6	CLC4E_HUMAN, TANK_HUMAN, TLR13_MOUSE, RELB_HUMAN, IKBA_PIG, CO7_PIG, TNIP1_HUMAN, HEMO_HUMAN, IKBA_MOUSE	30	310	9496	9.189677419354839	0.00284769938365359	3.564066962540302E-4	0.004405790513417607
GOTERM_BP_ALL	GO:0002253~activation of immune response	8	22.857142857142858	6.709867089567703E-6	CLC4E_HUMAN, TANK_HUMAN, TLR13_MOUSE, RELB_HUMAN, IKBA_PIG, CO7_PIG, TNIP1_HUMAN, IKBA_MOUSE	30	245	9496	10.335782312925168	0.006860703901799825	7.646349321056567E-4	0.010635546336756896
GOTERM_BP_ALL	GO:0050776~regulation of immune response	9	25.71428571428571	1.3253940143035948E-5	CLC4E_HUMAN, TANK_HUMAN, TLR13_MOUSE, RELB_HUMAN, IKBA_PIG, CO7_PIG, TNIP1_HUMAN, HEMO_HUMAN, IKBA_MOUSE	30	383	9496	7.438120104438642	0.013506588994243618	0.0013589390753881991	0.021007278229046022
GOTERM_BP_ALL	GO:0050896~response to stimulus	25	71.42857142857143	1.5921995804700308E-5	NFKB2_MOUSE, LECT2_HUMAN, CLC4E_HUMAN, HEMO_DANRE, TLR13_MOUSE, RAF1_CHICK, RELB_HUMAN, GDIR1_RAT, NFM_PIG, CEBPB_CHICK, HEMO_HUMAN, IKBA_MOUSE, MFAP4_BOVIN, RNSL3_DANRE, TANK_HUMAN, DOK1_RAT, ERN1_MOUSE, MFAP4_HUMAN, IKBA_PIG, CO7_PIG, COPT1_HUMAN, LECT2_MOUSE, MLTK_MOUSE, TNIP1_HUMAN, RASM_HUMAN	30	4124	9496	1.9188490139023604	0.016203387342216047	0.001483997580235874	0.025235602826623182
GOTERM_BP_ALL	GO:0002224~toll-like receptor signaling pathway	5	14.285714285714285	1.8523722615149696E-5	TANK_HUMAN, TLR13_MOUSE, IKBA_PIG, TNIP1_HUMAN, IKBA_MOUSE	30	53	9496	29.861635220125784	0.018826049368469766	0.0015825394143200722	0.02935864836183244
GOTERM_BP_ALL	GO:0002757~immune response-activating signal transduction	7	20.0	2.5671392814217066E-5	CLC4E_HUMAN, TANK_HUMAN, TLR13_MOUSE, RELB_HUMAN, IKBA_PIG, TNIP1_HUMAN, IKBA_MOUSE	30	200	9496	11.078666666666667	0.025995336253786028	0.002024040178686959	0.04068498597148418
GOTERM_BP_ALL	GO:0035556~intracellular signal transduction	15	42.857142857142854	2.594985751812455E-5	NFKB2_MOUSE, TLR13_MOUSE, RAF1_CHICK, RELB_HUMAN, GDIR1_RAT, HEMO_HUMAN, CEBPB_CHICK, IKBA_MOUSE, TANK_HUMAN, ERN1_MOUSE, DOK1_RAT, IKBA_PIG, MLTK_MOUSE, TNIP1_HUMAN, RASM_HUMAN	30	1439	9496	3.2995135510771365	0.026273581479857033	0.0018999712844434136	0.04112622223962914
GOTERM_BP_ALL	GO:0031347~regulation of defense response	8	22.857142857142858	3.728407851121306E-5	CLC4E_HUMAN, TANK_HUMAN, TLR13_MOUSE, RELB_HUMAN, IKBA_PIG, TNIP1_HUMAN, HEMO_HUMAN, IKBA_MOUSE	30	319	9496	7.938140020898642	0.03753172816694761	0.0025470293153152523	0.059084110834550785
GOTERM_BP_ALL	GO:0002764~immune response-regulating signaling pathway	7	20.0	3.859578463903533E-5	CLC4E_HUMAN, TANK_HUMAN, TLR13_MOUSE, RELB_HUMAN, IKBA_PIG, TNIP1_HUMAN, IKBA_MOUSE	30	215	9496	10.305736434108526	0.0388262059168738	0.002471942159312124	0.06116217694563941
GOTERM_BP_ALL	GO:0002684~positive regulation of immune system process	9	25.71428571428571	5.206721671360484E-5	CLC4E_HUMAN, TANK_HUMAN, TLR13_MOUSE, RELB_HUMAN, IKBA_PIG, CO7_PIG, TNIP1_HUMAN, HEMO_HUMAN, IKBA_MOUSE	30	463	9496	6.15291576673866	0.05202045611174533	0.0031375590203817083	0.08250190605824104
GOTERM_BP_ALL	GO:0051716~cellular response to stimulus	22	62.857142857142854	5.710965174983567E-5	NFKB2_MOUSE, CLC4E_HUMAN, HEMO_DANRE, TLR13_MOUSE, RAF1_CHICK, RELB_HUMAN, GDIR1_RAT, NFM_PIG, HEMO_HUMAN, CEBPB_CHICK, IKBA_MOUSE, MFAP4_BOVIN, TANK_HUMAN, DOK1_RAT, ERN1_MOUSE, MFAP4_HUMAN, IKBA_PIG, COPT1_HUMAN, LECT2_MOUSE, MLTK_MOUSE, TNIP1_HUMAN, RASM_HUMAN	30	3376	9496	2.062717219589257	0.05691246626854862	0.0032500502219557914	0.09048839212960624
GOTERM_BP_ALL	GO:0002221~pattern recognition receptor signaling pathway	5	14.285714285714285	6.252363155733178E-5	TANK_HUMAN, TLR13_MOUSE, IKBA_PIG, TNIP1_HUMAN, IKBA_MOUSE	30	72	9496	21.98148148148148	0.06213686438799415	0.0033706880901583913	0.09906268542909658
GOTERM_BP_ALL	GO:0006955~immune response	10	28.57142857142857	8.184402614528582E-5	NFKB2_MOUSE, CLC4E_HUMAN, TANK_HUMAN, TLR13_MOUSE, RELB_HUMAN, IKBA_PIG, CO7_PIG, TNIP1_HUMAN, HEMO_HUMAN, IKBA_MOUSE	30	642	9496	4.930425752855659	0.08054613234327956	0.004189967853660215	0.12965539365575873
GOTERM_BP_ALL	GO:0002682~regulation of immune system process	10	28.57142857142857	1.0628044743850791E-4	CLC4E_HUMAN, TANK_HUMAN, TLR13_MOUSE, RELB_HUMAN, IKBA_PIG, CO7_PIG, TNIP1_HUMAN, HEMO_HUMAN, CEBPB_CHICK, IKBA_MOUSE	30	664	9496	4.767068273092369	0.10331400012797853	0.005179375496944361	0.16833645774426698
GOTERM_BP_ALL	GO:0048584~positive regulation of response to stimulus	12	34.285714285714285	1.1660080619636614E-4	CLC4E_HUMAN, TANK_HUMAN, TLR13_MOUSE, ERN1_MOUSE, RAF1_CHICK, RELB_HUMAN, IKBA_PIG, CO7_PIG, MLTK_MOUSE, TNIP1_HUMAN, HEMO_HUMAN, IKBA_MOUSE	30	1021	9496	3.720274240940255	0.11275968415922766	0.005423394655665881	0.1846686130654529
GOTERM_BP_ALL	GO:0009605~response to external stimulus	12	34.285714285714285	1.3198664056346068E-4	NFKB2_MOUSE, CLC4E_HUMAN, RNSL3_DANRE, LECT2_HUMAN, TLR13_MOUSE, RAF1_CHICK, GDIR1_RAT, IKBA_PIG, LECT2_MOUSE, TNIP1_HUMAN, CEBPB_CHICK, IKBA_MOUSE	30	1035	9496	3.6699516908212564	0.12665728685231425	0.005870839340272882	0.20901232776140422
GOTERM_BP_ALL	GO:0007249~I-kappaB kinase/NF-kappaB signaling	6	17.142857142857142	1.3746745641640313E-4	NFKB2_MOUSE, TANK_HUMAN, RELB_HUMAN, IKBA_PIG, TNIP1_HUMAN, IKBA_MOUSE	30	168	9496	11.304761904761905	0.13155524542680685	0.00585990113850654	0.21768281900972353
GOTERM_BP_ALL	GO:0080134~regulation of response to stress	10	28.57142857142857	1.381665250439146E-4	CLC4E_HUMAN, TANK_HUMAN, TLR13_MOUSE, ERN1_MOUSE, RELB_HUMAN, IKBA_PIG, MLTK_MOUSE, TNIP1_HUMAN, HEMO_HUMAN, IKBA_MOUSE	30	687	9496	4.607472100921883	0.1321779950409676	0.005654697620303684	0.21878867448732464
GOTERM_BP_ALL	GO:0002376~immune system process	13	37.142857142857146	1.441709527827255E-4	NFKB2_MOUSE, CLC4E_HUMAN, TLR13_MOUSE, RAF1_CHICK, RELB_HUMAN, CEBPB_CHICK, HEMO_HUMAN, IKBA_MOUSE, RNSL3_DANRE, TANK_HUMAN, IKBA_PIG, CO7_PIG, TNIP1_HUMAN	30	1242	9496	3.313150831991412	0.13750856574137948	0.005673462525414341	0.22828659569135157
GOTERM_BP_ALL	GO:0009628~response to abiotic stimulus	9	25.71428571428571	1.7024679909306882E-4	TANK_HUMAN, RAF1_CHICK, RELB_HUMAN, MFAP4_HUMAN, GDIR1_RAT, IKBA_PIG, MLTK_MOUSE, MFAP4_BOVIN, IKBA_MOUSE	30	548	9496	5.198540145985401	0.1602811002753204	0.006449044197698539	0.26952405332463236
GOTERM_BP_ALL	GO:0009617~response to bacterium	6	17.142857142857142	5.012911303232108E-4	NFKB2_MOUSE, CLC4E_HUMAN, RNSL3_DANRE, IKBA_PIG, CEBPB_CHICK, IKBA_MOUSE	30	222	9496	8.554954954954955	0.4021728753350152	0.01820558397111738	0.7916653650279049
GOTERM_BP_ALL	GO:0006950~response to stress	15	42.857142857142854	7.349153018257036E-4	NFKB2_MOUSE, CLC4E_HUMAN, TLR13_MOUSE, RELB_HUMAN, NFM_PIG, HEMO_HUMAN, CEBPB_CHICK, IKBA_MOUSE, RNSL3_DANRE, TANK_HUMAN, ERN1_MOUSE, IKBA_PIG, CO7_PIG, MLTK_MOUSE, TNIP1_HUMAN	30	1943	9496	2.4436438497169326	0.5296604070795263	0.025674999983862357	1.1586074962278037
GOTERM_BP_ALL	GO:0071214~cellular response to abiotic stimulus	5	14.285714285714285	7.647893775546376E-4	TANK_HUMAN, RELB_HUMAN, MFAP4_HUMAN, GDIR1_RAT, MFAP4_BOVIN	30	138	9496	11.468599033816425	0.5438684889295428	0.025826445316026514	1.205437450600233
GOTERM_BP_ALL	GO:0043207~response to external biotic stimulus	7	20.0	9.052252214048821E-4	NFKB2_MOUSE, CLC4E_HUMAN, RNSL3_DANRE, TLR13_MOUSE, IKBA_PIG, CEBPB_CHICK, IKBA_MOUSE	30	384	9496	5.770138888888889	0.6051232941898157	0.029528849481629593	1.4253032203803695
GOTERM_BP_ALL	GO:0051707~response to other organism	7	20.0	9.052252214048821E-4	NFKB2_MOUSE, CLC4E_HUMAN, RNSL3_DANRE, TLR13_MOUSE, IKBA_PIG, CEBPB_CHICK, IKBA_MOUSE	30	384	9496	5.770138888888889	0.6051232941898157	0.029528849481629593	1.4253032203803695
GOTERM_BP_ALL	GO:1902531~regulation of intracellular signal transduction	10	28.57142857142857	0.0011212247475521696	TANK_HUMAN, TLR13_MOUSE, ERN1_MOUSE, RAF1_CHICK, GDIR1_RAT, IKBA_PIG, MLTK_MOUSE, TNIP1_HUMAN, HEMO_HUMAN, IKBA_MOUSE	30	910	9496	3.478388278388278	0.6836866645547005	0.03533022391002183	1.7625765542438554
GOTERM_BP_ALL	GO:0009607~response to biotic stimulus	7	20.0	0.0012725438582886336	NFKB2_MOUSE, CLC4E_HUMAN, RNSL3_DANRE, TLR13_MOUSE, IKBA_PIG, CEBPB_CHICK, IKBA_MOUSE	30	410	9496	5.404227642276423	0.7292234778341178	0.03881630708006789	1.9982100400627978
GOTERM_BP_ALL	GO:0007165~signal transduction	17	48.57142857142857	0.0016988063573545953	NFKB2_MOUSE, CLC4E_HUMAN, TLR13_MOUSE, RAF1_CHICK, RELB_HUMAN, GDIR1_RAT, HEMO_HUMAN, CEBPB_CHICK, IKBA_MOUSE, TANK_HUMAN, ERN1_MOUSE, DOK1_RAT, IKBA_PIG, LECT2_MOUSE, MLTK_MOUSE, TNIP1_HUMAN, RASM_HUMAN	30	2638	9496	2.0398281526408892	0.8252602387228912	0.050013564816157374	2.6591405186927597
GOTERM_BP_ALL	GO:0042221~response to chemical	14	40.0	0.0018667325308457125	NFKB2_MOUSE, LECT2_HUMAN, HEMO_DANRE, RAF1_CHICK, RELB_HUMAN, GDIR1_RAT, HEMO_HUMAN, CEBPB_CHICK, IKBA_MOUSE, TANK_HUMAN, ERN1_MOUSE, IKBA_PIG, COPT1_HUMAN, LECT2_MOUSE	30	1874	9496	2.3647100675916044	0.852961004315409	0.05330004181606085	2.9183656555554216
GOTERM_BP_ALL	GO:0048583~regulation of response to stimulus	14	40.0	0.0022254911311102308	CLC4E_HUMAN, TLR13_MOUSE, RAF1_CHICK, RELB_HUMAN, GDIR1_RAT, HEMO_HUMAN, IKBA_MOUSE, TANK_HUMAN, ERN1_MOUSE, IKBA_PIG, CO7_PIG, LECT2_MOUSE, MLTK_MOUSE, TNIP1_HUMAN	30	1909	9496	2.3213549851580235	0.898317337608776	0.0615232338967906	3.4700105874444054
GOTERM_BP_ALL	GO:0044700~single organism signaling	17	48.57142857142857	0.0032918265693356458	NFKB2_MOUSE, CLC4E_HUMAN, TLR13_MOUSE, RAF1_CHICK, RELB_HUMAN, GDIR1_RAT, HEMO_HUMAN, CEBPB_CHICK, IKBA_MOUSE, TANK_HUMAN, ERN1_MOUSE, DOK1_RAT, IKBA_PIG, LECT2_MOUSE, MLTK_MOUSE, TNIP1_HUMAN, RASM_HUMAN	30	2796	9496	1.9245588936576061	0.9660540328637958	0.08737665766946212	5.092373535451045
GOTERM_BP_ALL	GO:0023052~signaling	17	48.57142857142857	0.0035504460247830364	NFKB2_MOUSE, CLC4E_HUMAN, TLR13_MOUSE, RAF1_CHICK, RELB_HUMAN, GDIR1_RAT, HEMO_HUMAN, CEBPB_CHICK, IKBA_MOUSE, TANK_HUMAN, ERN1_MOUSE, DOK1_RAT, IKBA_PIG, LECT2_MOUSE, MLTK_MOUSE, TNIP1_HUMAN, RASM_HUMAN	30	2815	9496	1.9115689757252812	0.9739891020257101	0.09156562031545468	5.4819791622096155
GOTERM_BP_ALL	GO:0048534~hematopoietic or lymphoid organ development	7	20.0	0.0036223902593988267	NFKB2_MOUSE, CLC4E_HUMAN, RAF1_CHICK, RELB_HUMAN, IKBA_PIG, CEBPB_CHICK, IKBA_MOUSE	30	504	9496	4.396296296296296	0.9758463590001104	0.09105414068437367	5.590095168926313
GOTERM_BP_ALL	GO:0007154~cell communication	17	48.57142857142857	0.003917134225768221	NFKB2_MOUSE, CLC4E_HUMAN, TLR13_MOUSE, RAF1_CHICK, RELB_HUMAN, GDIR1_RAT, HEMO_HUMAN, CEBPB_CHICK, IKBA_MOUSE, TANK_HUMAN, ERN1_MOUSE, DOK1_RAT, IKBA_PIG, LECT2_MOUSE, MLTK_MOUSE, TNIP1_HUMAN, RASM_HUMAN	30	2840	9496	1.8947417840375587	0.9821699808553975	0.09577024248077248	6.0318205122215645
GOTERM_BP_ALL	GO:0002520~immune system development	7	20.0	0.004599346582385117	NFKB2_MOUSE, CLC4E_HUMAN, RAF1_CHICK, RELB_HUMAN, IKBA_PIG, CEBPB_CHICK, IKBA_MOUSE	30	529	9496	4.188531821045999	0.99117189573384	0.1089558850164789	7.04681824774357
GOTERM_BP_ALL	GO:0045944~positive regulation of transcription from RNA polymerase II promoter	7	20.0	0.004728601517782505	NFKB2_MOUSE, RAF1_CHICK, RELB_HUMAN, IKBA_PIG, TNIP1_HUMAN, CEBPB_CHICK, IKBA_MOUSE	30	532	9496	4.1649122807017545	0.9922731341974302	0.10933504196510124	7.237962957398691
GOTERM_BP_ALL	GO:0051704~multi-organism process	9	25.71428571428571	0.005467130725499313	NFKB2_MOUSE, CLC4E_HUMAN, RNSL3_DANRE, TLR13_MOUSE, IKBA_PIG, TNIP1_HUMAN, HEMO_HUMAN, CEBPB_CHICK, IKBA_MOUSE	30	931	9496	3.0599355531686356	0.9963922304963958	0.12261218318333356	8.323069878475241
GOTERM_BP_ALL	GO:0032270~positive regulation of cellular protein metabolic process	8	22.857142857142858	0.006901399934956424	TANK_HUMAN, ERN1_MOUSE, RAF1_CHICK, IKBA_PIG, MLTK_MOUSE, HEMO_HUMAN, CEBPB_CHICK, IKBA_MOUSE	30	764	9496	3.3144851657940664	0.9991793248300934	0.14912154043468884	10.39652356087062
GOTERM_BP_ALL	GO:0051254~positive regulation of RNA metabolic process	8	22.857142857142858	0.007664533074253517	NFKB2_MOUSE, ERN1_MOUSE, RAF1_CHICK, RELB_HUMAN, IKBA_PIG, TNIP1_HUMAN, CEBPB_CHICK, IKBA_MOUSE	30	779	9496	3.25066324347454	0.9996270633645948	0.16089924436673964	11.481758808883125
GOTERM_BP_ALL	GO:0009966~regulation of signal transduction	11	31.428571428571427	0.008400054218096462	TANK_HUMAN, TLR13_MOUSE, ERN1_MOUSE, RAF1_CHICK, GDIR1_RAT, IKBA_PIG, LECT2_MOUSE, MLTK_MOUSE, TNIP1_HUMAN, HEMO_HUMAN, IKBA_MOUSE	30	1452	9496	2.397979797979798	0.9998257217450107	0.17150880784720324	12.516062848369625
GOTERM_BP_ALL	GO:0006954~inflammatory response	5	14.285714285714285	0.009008430350939343	NFKB2_MOUSE, TLR13_MOUSE, RELB_HUMAN, TNIP1_HUMAN, CEBPB_CHICK	30	273	9496	5.797313797313797	0.9999071506381525	0.17925534674814114	13.363005531695649
