## Additional File S1 for "Sex-specific co-expression networks and sex-biased gene expression in the salmonid Brook Charr *Salvelinus fontinalis*": male_go_bpall_violet.txt

Category	Term	Count	%	PValue	Genes	List Total	Pop Hits	Pop Total	Fold Enrichment	Bonferroni	Benjamini	FDR
GOTERM_BP_ALL	GO:0016126~sterol biosynthetic process	18	40.909090909090914	3.3719039391198217E-34	ERG1_HUMAN, DHCR7_DANRE, DHC24_MOUSE, MSMO1_DANRE, FPPS_CHICK, SC5D_HUMAN, EBP_HUMAN, CP51A_MACFA, ERG7_HUMAN, ERG24_MOUSE, ERG28_PONAB, HMCS1_CHICK, DHB7_MOUSE, NSDHL_HUMAN, KIME_BOVIN, DHC24_RAT, FDFT_PONAB, MVD1_DANRE	42	31	9496	131.2811059907834	2.6368288803917008E-31	2.6368288803917008E-31	5.1604086480806995E-31
GOTERM_BP_ALL	GO:0006695~cholesterol biosynthetic process	16	36.36363636363637	2.3238540146140527E-31	ERG1_HUMAN, DHCR7_DANRE, DHC24_MOUSE, FPPS_CHICK, SC5D_HUMAN, EBP_HUMAN, CP51A_MACFA, ERG7_HUMAN, ERG24_MOUSE, HMCS1_CHICK, DHB7_MOUSE, NSDHL_HUMAN, KIME_BOVIN, DHC24_RAT, FDFT_PONAB, MVD1_DANRE	42	24	9496	150.73015873015873	1.8172538394281892E-28	9.086269197140946E-29	3.5564584787731904E-28
GOTERM_BP_ALL	GO:1902653~secondary alcohol biosynthetic process	16	36.36363636363637	2.3238540146140527E-31	ERG1_HUMAN, DHCR7_DANRE, DHC24_MOUSE, FPPS_CHICK, SC5D_HUMAN, EBP_HUMAN, CP51A_MACFA, ERG7_HUMAN, ERG24_MOUSE, HMCS1_CHICK, DHB7_MOUSE, NSDHL_HUMAN, KIME_BOVIN, DHC24_RAT, FDFT_PONAB, MVD1_DANRE	42	24	9496	150.73015873015873	1.8172538394281892E-28	9.086269197140946E-29	3.5564584787731904E-28
GOTERM_BP_ALL	GO:0016125~sterol metabolic process	19	43.18181818181818	2.023251614580267E-26	ERG1_HUMAN, DHCR7_DANRE, DHC24_MOUSE, MSMO1_DANRE, FPPS_CHICK, SC5D_HUMAN, EBP_HUMAN, CP51A_MACFA, ERG7_HUMAN, ERG24_MOUSE, ERG28_PONAB, HMCS1_CHICK, DHB7_MOUSE, NSDHL_HUMAN, KIME_BOVIN, SRBP2_DANRE, DHC24_RAT, FDFT_PONAB, MVD1_DANRE	42	93	9496	46.19150025601638	1.582182762601769E-23	5.273942542005896E-24	3.096412388262948E-23
GOTERM_BP_ALL	GO:1901617~organic hydroxy compound biosynthetic process	18	40.909090909090914	2.8385498825169233E-25	ERG1_HUMAN, DHCR7_DANRE, DHC24_MOUSE, MSMO1_DANRE, FPPS_CHICK, SC5D_HUMAN, EBP_HUMAN, CP51A_MACFA, ERG7_HUMAN, ERG24_MOUSE, ERG28_PONAB, HMCS1_CHICK, DHB7_MOUSE, NSDHL_HUMAN, KIME_BOVIN, DHC24_RAT, FDFT_PONAB, MVD1_DANRE	42	84	9496	48.44897959183673	2.219746008128234E-22	5.549365020320585E-23	4.344156187786422E-22
GOTERM_BP_ALL	GO:0006694~steroid biosynthetic process	18	40.909090909090914	3.539139701559473E-25	ERG1_HUMAN, DHCR7_DANRE, DHC24_MOUSE, MSMO1_DANRE, FPPS_CHICK, SC5D_HUMAN, EBP_HUMAN, CP51A_MACFA, ERG7_HUMAN, ERG24_MOUSE, ERG28_PONAB, HMCS1_CHICK, DHB7_MOUSE, NSDHL_HUMAN, KIME_BOVIN, DHC24_RAT, FDFT_PONAB, MVD1_DANRE	42	85	9496	47.878991596638656	2.767607246619508E-22	5.535214493239016E-23	5.416348583008744E-22
GOTERM_BP_ALL	GO:0046165~alcohol biosynthetic process	16	36.36363636363637	1.4162231620136567E-24	ERG1_HUMAN, DHCR7_DANRE, DHC24_MOUSE, FPPS_CHICK, SC5D_HUMAN, EBP_HUMAN, CP51A_MACFA, ERG7_HUMAN, ERG24_MOUSE, HMCS1_CHICK, DHB7_MOUSE, NSDHL_HUMAN, KIME_BOVIN, DHC24_RAT, FDFT_PONAB, MVD1_DANRE	42	54	9496	66.99118165784832	1.1074865126946796E-21	1.8458108544911327E-22	2.1674076085261113E-21
GOTERM_BP_ALL	GO:0008203~cholesterol metabolic process	17	38.63636363636363	2.162988527398332E-23	ERG1_HUMAN, DHCR7_DANRE, DHC24_MOUSE, FPPS_CHICK, SC5D_HUMAN, EBP_HUMAN, CP51A_MACFA, ERG7_HUMAN, ERG24_MOUSE, HMCS1_CHICK, DHB7_MOUSE, NSDHL_HUMAN, KIME_BOVIN, SRBP2_DANRE, DHC24_RAT, FDFT_PONAB, MVD1_DANRE	42	83	9496	46.308663224325876	1.6914570284254958E-20	2.4163671834649936E-21	3.3102677015761354E-20
GOTERM_BP_ALL	GO:1902652~secondary alcohol metabolic process	17	38.63636363636363	2.664830629707332E-23	ERG1_HUMAN, DHCR7_DANRE, DHC24_MOUSE, FPPS_CHICK, SC5D_HUMAN, EBP_HUMAN, CP51A_MACFA, ERG7_HUMAN, ERG24_MOUSE, HMCS1_CHICK, DHB7_MOUSE, NSDHL_HUMAN, KIME_BOVIN, SRBP2_DANRE, DHC24_RAT, FDFT_PONAB, MVD1_DANRE	42	84	9496	45.75736961451248	2.0838975524311335E-20	2.604871940538917E-21	4.078293829094573E-20
GOTERM_BP_ALL	GO:0008202~steroid metabolic process	19	43.18181818181818	3.559797012713096E-22	ERG1_HUMAN, DHCR7_DANRE, DHC24_MOUSE, MSMO1_DANRE, FPPS_CHICK, SC5D_HUMAN, EBP_HUMAN, CP51A_MACFA, ERG7_HUMAN, ERG24_MOUSE, ERG28_PONAB, HMCS1_CHICK, DHB7_MOUSE, NSDHL_HUMAN, KIME_BOVIN, SRBP2_DANRE, DHC24_RAT, FDFT_PONAB, MVD1_DANRE	42	155	9496	27.714900153609833	2.7837612639416413E-19	3.093068071046268E-20	5.447962819074756E-19
GOTERM_BP_ALL	GO:1901615~organic hydroxy compound metabolic process	20	45.45454545454545	8.464338792022049E-21	ERG1_HUMAN, DHCR7_DANRE, DHC24_MOUSE, MSMO1_DANRE, FPPS_CHICK, SC5D_HUMAN, EBP_HUMAN, CP51A_MACFA, ERG24_MOUSE, ERG7_HUMAN, ERG28_PONAB, HMCS1_CHICK, DHB7_MOUSE, NSDHL_HUMAN, KIME_BOVIN, SRBP2_DANRE, DHC24_RAT, RDH12_HUMAN, FDFT_PONAB, MVD1_DANRE	42	224	9496	20.18707482993197	6.619112935361242E-18	6.619112935361242E-19	1.2953941716986545E-17
GOTERM_BP_ALL	GO:0006066~alcohol metabolic process	18	40.909090909090914	9.062423528134774E-20	ERG1_HUMAN, DHCR7_DANRE, DHC24_MOUSE, FPPS_CHICK, SC5D_HUMAN, EBP_HUMAN, CP51A_MACFA, ERG7_HUMAN, ERG24_MOUSE, HMCS1_CHICK, DHB7_MOUSE, NSDHL_HUMAN, KIME_BOVIN, SRBP2_DANRE, DHC24_RAT, RDH12_HUMAN, FDFT_PONAB, MVD1_DANRE	42	170	9496	23.939495798319328	7.086815199001393E-17	6.442559271819448E-18	1.3869258908770726E-16
GOTERM_BP_ALL	GO:0044283~small molecule biosynthetic process	20	45.45454545454545	2.6869504145089877E-18	HACD1_SHEEP, ERG1_HUMAN, DHCR7_DANRE, DHC24_MOUSE, MSMO1_DANRE, FPPS_CHICK, SC5D_HUMAN, EBP_HUMAN, CP51A_MACFA, ERG7_HUMAN, ERG24_MOUSE, HMCS1_CHICK, DHB7_MOUSE, NSDHL_HUMAN, ACLY_MOUSE, KIME_BOVIN, MMAB_MOUSE, DHC24_RAT, FDFT_PONAB, MVD1_DANRE	42	303	9496	14.923778092094924	2.1011952241460285E-15	1.7509960201216906E-16	4.112146255155662E-15
GOTERM_BP_ALL	GO:0008610~lipid biosynthetic process	21	47.72727272727273	6.586206410547961E-18	HACD1_SHEEP, SIA4B_MOUSE, ERG1_HUMAN, DHCR7_DANRE, DHC24_MOUSE, MSMO1_DANRE, FPPS_CHICK, SC5D_HUMAN, EBP_HUMAN, CP51A_MACFA, ERG7_HUMAN, ERG24_MOUSE, ERG28_PONAB, HMCS1_CHICK, DHB7_MOUSE, NSDHL_HUMAN, ACLY_MOUSE, KIME_BOVIN, DHC24_RAT, FDFT_PONAB, MVD1_DANRE	42	376	9496	12.627659574468085	5.150413413048505E-15	3.9618564715757735E-16	1.0079621819804302E-14
GOTERM_BP_ALL	GO:0006629~lipid metabolic process	25	56.81818181818182	2.1600064728010405E-16	SIA4B_MOUSE, DHC24_MOUSE, MSMO1_DANRE, DHCR7_DANRE, FPPS_CHICK, THIC_HUMAN, AACS_DANRE, ERG24_MOUSE, HMCS1_CHICK, DHB7_MOUSE, KIME_BOVIN, FDFT_PONAB, MVD1_DANRE, HACD1_SHEEP, ERG1_HUMAN, SC5D_HUMAN, EBP_HUMAN, CP51A_MACFA, ERG7_HUMAN, ERG28_PONAB, ACLY_MOUSE, NSDHL_HUMAN, SRBP2_DANRE, DHC24_RAT, RDH12_HUMAN	42	777	9496	7.274621560335846	1.7363888105137448E-13	1.2434497875801753E-14	3.4416913763379853E-13
GOTERM_BP_ALL	GO:0044281~small molecule metabolic process	27	61.36363636363637	3.9138240613028094E-14	DHCR7_DANRE, DHC24_MOUSE, MSMO1_DANRE, FPPS_CHICK, THIC_HUMAN, METK2_PONAB, AACS_DANRE, ERG24_MOUSE, HMCS1_CHICK, DHB7_MOUSE, ENTP2_HUMAN, KIME_BOVIN, MMAB_MOUSE, FDFT_PONAB, MVD1_DANRE, HACD1_SHEEP, ERG1_HUMAN, SC5D_HUMAN, EBP_HUMAN, CP51A_MACFA, ERG7_HUMAN, NADE_CHICK, NSDHL_HUMAN, ACLY_MOUSE, SRBP2_DANRE, DHC24_RAT, RDH12_HUMAN	42	1209	9496	5.049273307337824	3.0647262505567596E-11	2.0431434322176756E-12	5.997424779025096E-11
GOTERM_BP_ALL	GO:0044711~single-organism biosynthetic process	23	52.27272727272727	1.0641028730493684E-13	HACD1_SHEEP, SIA4B_MOUSE, ERG1_HUMAN, DHCR7_DANRE, DHC24_MOUSE, MSMO1_DANRE, FPPS_CHICK, SC5D_HUMAN, EBP_HUMAN, CP51A_MACFA, ERG24_MOUSE, ERG7_HUMAN, ERG28_PONAB, NADE_CHICK, HMCS1_CHICK, DHB7_MOUSE, NSDHL_HUMAN, ACLY_MOUSE, KIME_BOVIN, MMAB_MOUSE, DHC24_RAT, FDFT_PONAB, MVD1_DANRE	42	806	9496	6.451849226042775	8.317302402360838E-11	5.198286245899908E-12	1.627697976402942E-10
GOTERM_BP_ALL	GO:0044710~single-organism metabolic process	31	70.45454545454545	2.2885266367771113E-10	SIA4B_MOUSE, DHCR7_DANRE, DHC24_MOUSE, MSMO1_DANRE, FPPS_CHICK, THIC_HUMAN, METK2_PONAB, ERG24_MOUSE, AACS_DANRE, HMCS1_CHICK, DHB7_MOUSE, ENTP2_HUMAN, KIME_BOVIN, MMAB_MOUSE, CYB5_RABIT, FDFT_PONAB, MVD1_DANRE, HACD1_SHEEP, ERG1_HUMAN, SC5D_HUMAN, EBP_HUMAN, CP51A_MACFA, ERG7_HUMAN, CH60_CHICK, ERG28_PONAB, NADE_CHICK, NSDHL_HUMAN, ACLY_MOUSE, SRBP2_DANRE, DHC24_RAT, RDH12_HUMAN	42	2434	9496	2.879602457252416	1.7896280679607912E-7	1.0527224869605334E-8	3.5023937083877854E-7
GOTERM_BP_ALL	GO:0008299~isoprenoid biosynthetic process	5	11.363636363636363	8.760733171988043E-7	HMCS1_CHICK, FPPS_CHICK, KIME_BOVIN, FDFT_PONAB, MVD1_DANRE	42	18	9496	62.804232804232804	6.848550138419673E-4	3.805981093829569E-5	0.001340746378764024
GOTERM_BP_ALL	GO:0006720~isoprenoid metabolic process	6	13.636363636363635	3.78941048820669E-6	HMCS1_CHICK, FPPS_CHICK, KIME_BOVIN, RDH12_HUMAN, FDFT_PONAB, MVD1_DANRE	42	56	9496	24.224489795918366	0.0029589383037513795	1.5595229167075786E-4	0.00579920930035005
GOTERM_BP_ALL	GO:0044255~cellular lipid metabolic process	13	29.545454545454547	5.0782385897656255E-6	SIA4B_MOUSE, HACD1_SHEEP, MSMO1_DANRE, FPPS_CHICK, SC5D_HUMAN, THIC_HUMAN, AACS_DANRE, HMCS1_CHICK, ACLY_MOUSE, KIME_BOVIN, RDH12_HUMAN, FDFT_PONAB, MVD1_DANRE	42	598	9496	4.9151138716356115	0.003963317902461294	1.985399213669803E-4	0.007771524645483474
GOTERM_BP_ALL	GO:0009058~biosynthetic process	31	70.45454545454545	1.1469171471473015E-5	SIA4B_MOUSE, DHCR7_DANRE, DHC24_MOUSE, MSMO1_DANRE, FPPS_CHICK, METK2_PONAB, ERG24_MOUSE, HMCS1_CHICK, DHB7_MOUSE, KIME_BOVIN, MMAB_MOUSE, FDFT_PONAB, MVD1_DANRE, HACD1_SHEEP, GT2D2_BOVIN, ERG1_HUMAN, RAD9A_HUMAN, SC5D_HUMAN, EBP_HUMAN, DDR2_HUMAN, CP51A_MACFA, ERG7_HUMAN, ERG28_PONAB, NADE_CHICK, NSDHL_HUMAN, ACLY_MOUSE, SRBP2_DANRE, DHC24_RAT, S2534_DANRE, MPCP_RAT, ZBED1_HUMAN	42	3740	9496	1.874051438757321	0.008928842527377578	4.270013577190035E-4	0.01755113967276678
GOTERM_BP_ALL	GO:1901362~organic cyclic compound biosynthetic process	24	54.54545454545454	2.778718523854338E-5	GT2D2_BOVIN, ERG1_HUMAN, DHCR7_DANRE, DHC24_MOUSE, MSMO1_DANRE, FPPS_CHICK, SC5D_HUMAN, EBP_HUMAN, DDR2_HUMAN, CP51A_MACFA, ERG24_MOUSE, ERG7_HUMAN, ERG28_PONAB, NADE_CHICK, HMCS1_CHICK, DHB7_MOUSE, NSDHL_HUMAN, KIME_BOVIN, MMAB_MOUSE, SRBP2_DANRE, DHC24_RAT, FDFT_PONAB, MVD1_DANRE, ZBED1_HUMAN	42	2416	9496	2.2459791863765375	0.02149548775235577	9.872342162451364E-4	0.042517444070400146
GOTERM_BP_ALL	GO:1901576~organic substance biosynthetic process	30	68.18181818181817	3.003805855151831E-5	SIA4B_MOUSE, DHCR7_DANRE, DHC24_MOUSE, MSMO1_DANRE, FPPS_CHICK, ERG24_MOUSE, HMCS1_CHICK, DHB7_MOUSE, KIME_BOVIN, MMAB_MOUSE, FDFT_PONAB, MVD1_DANRE, HACD1_SHEEP, GT2D2_BOVIN, ERG1_HUMAN, RAD9A_HUMAN, SC5D_HUMAN, EBP_HUMAN, DDR2_HUMAN, CP51A_MACFA, ERG7_HUMAN, ERG28_PONAB, NADE_CHICK, NSDHL_HUMAN, ACLY_MOUSE, SRBP2_DANRE, DHC24_RAT, S2534_DANRE, MPCP_RAT, ZBED1_HUMAN	42	3668	9496	1.8491976943449135	0.023216369470028586	0.0010207879710337764	0.045960787490073596
GOTERM_BP_ALL	GO:0055114~oxidation-reduction process	12	27.27272727272727	5.447681301485059E-5	ERG1_HUMAN, DHCR7_DANRE, DHC24_MOUSE, MSMO1_DANRE, DHB7_MOUSE, NSDHL_HUMAN, SC5D_HUMAN, THIC_HUMAN, DHC24_RAT, CYB5_RABIT, RDH12_HUMAN, ERG24_MOUSE	42	635	9496	4.272665916760405	0.04170731234454239	0.0017735099775865182	0.08333959596412699
GOTERM_BP_ALL	GO:1901360~organic cyclic compound metabolic process	28	63.63636363636363	1.9600299042715332E-4	DHCR7_DANRE, DHC24_MOUSE, MSMO1_DANRE, FPPS_CHICK, ERG24_MOUSE, HMCS1_CHICK, DHB7_MOUSE, ENTP2_HUMAN, KIME_BOVIN, MMAB_MOUSE, FDFT_PONAB, MVD1_DANRE, GT2D2_BOVIN, ERG1_HUMAN, WDR37_XENTR, RAD9A_HUMAN, SC5D_HUMAN, EBP_HUMAN, DDR2_HUMAN, CP51A_MACFA, ERG7_HUMAN, CH60_CHICK, ERG28_PONAB, NADE_CHICK, NSDHL_HUMAN, SRBP2_DANRE, DHC24_RAT, ZBED1_HUMAN	42	3548	9496	1.784291619691845	0.14211855204836554	0.006112814722788129	0.29954556568629886
GOTERM_BP_ALL	GO:0008152~metabolic process	38	86.36363636363636	0.002769854708114645	SIA4B_MOUSE, DHCR7_DANRE, DHC24_MOUSE, MSMO1_DANRE, FPPS_CHICK, THIC_HUMAN, METK2_PONAB, ERG24_MOUSE, AACS_DANRE, HMCS1_CHICK, DHB7_MOUSE, ENTP2_HUMAN, KIME_BOVIN, MMAB_MOUSE, CYB5_RABIT, FDFT_PONAB, MVD1_DANRE, HACD1_SHEEP, GT2D2_BOVIN, ERG1_HUMAN, WDR37_XENTR, RAD9A_HUMAN, SC5D_HUMAN, EBP_HUMAN, DDR2_HUMAN, CP51A_MACFA, ERG7_HUMAN, ERG28_PONAB, CH60_CHICK, NADE_CHICK, NSDHL_HUMAN, ACLY_MOUSE, S…	42	6731	9496	1.276425352491316	0.885711773848378	0.08003927217021056	4.156071035252995
GOTERM_BP_ALL	GO:0006631~fatty acid metabolic process	6	13.636363636363635	0.002828731559272497	HACD1_SHEEP, MSMO1_DANRE, ACLY_MOUSE, SC5D_HUMAN, THIC_HUMAN, AACS_DANRE	42	228	9496	5.949874686716791	0.890868605151616	0.07876907675700584	4.242635432579888
GOTERM_BP_ALL	GO:0044699~single-organism process	39	88.63636363636364	0.005734270344268394	SIA4B_MOUSE, A2GL_HUMAN, DHCR7_DANRE, DHC24_MOUSE, MSMO1_DANRE, FPPS_CHICK, FRPD2_HUMAN, THIC_HUMAN, METK2_PONAB, GP157_MOUSE, ERG24_MOUSE, AACS_DANRE, IFT20_DANRE, HMCS1_CHICK, DHB7_MOUSE, ENTP2_HUMAN, KIME_BOVIN, MMAB_MOUSE, CYB5_RABIT, FDFT_PONAB, MVD1_DANRE, HACD1_SHEEP, GT2D2_BOVIN, ERG1_HUMAN, RAD9A_HUMAN, EBP_HUMAN, SC5D_HUMAN, DDR2_HUMAN, CP51A_MACFA, ERG7_HUMAN, ERG28_PONAB, CH60_CHICK, …	42	7226	9496	1.2202759875054368	0.9888588027480796	0.14837663816428825	8.424887656691894
GOTERM_BP_ALL	GO:0071704~organic substance metabolic process	36	81.81818181818183	0.009011623728898438	SIA4B_MOUSE, DHCR7_DANRE, DHC24_MOUSE, MSMO1_DANRE, FPPS_CHICK, THIC_HUMAN, ERG24_MOUSE, AACS_DANRE, HMCS1_CHICK, DHB7_MOUSE, ENTP2_HUMAN, KIME_BOVIN, MMAB_MOUSE, FDFT_PONAB, MVD1_DANRE, HACD1_SHEEP, GT2D2_BOVIN, ERG1_HUMAN, WDR37_XENTR, RAD9A_HUMAN, SC5D_HUMAN, EBP_HUMAN, DDR2_HUMAN, CP51A_MACFA, ERG7_HUMAN, ERG28_PONAB, CH60_CHICK, NADE_CHICK, NSDHL_HUMAN, ACLY_MOUSE, SRBP2_DANRE, DHC24_RAT, RD…	42	6437	9496	1.2644754655007877	0.9991574138776033	0.21659434879596706	12.937185345500811
GOTERM_BP_ALL	GO:0044238~primary metabolic process	35	79.54545454545455	0.009148211864216408	SIA4B_MOUSE, DHCR7_DANRE, DHC24_MOUSE, MSMO1_DANRE, FPPS_CHICK, THIC_HUMAN, ERG24_MOUSE, AACS_DANRE, HMCS1_CHICK, DHB7_MOUSE, ENTP2_HUMAN, KIME_BOVIN, FDFT_PONAB, MVD1_DANRE, HACD1_SHEEP, GT2D2_BOVIN, ERG1_HUMAN, WDR37_XENTR, RAD9A_HUMAN, SC5D_HUMAN, EBP_HUMAN, DDR2_HUMAN, CP51A_MACFA, ERG7_HUMAN, ERG28_PONAB, CH60_CHICK, NADE_CHICK, NSDHL_HUMAN, ACLY_MOUSE, SRBP2_DANRE, DHC24_RAT, RDH12_HUMAN, S…	42	6163	9496	1.2840067066904648	0.9992435130919107	0.21302661100649523	13.120652343733418
