## Additional File S1 for "Sex-specific co-expression networks and sex-biased gene expression in the salmonid Brook Charr *Salvelinus fontinalis*": male_go_bpall_yellow.txt

Category	Term	Count	%	PValue	Genes	List Total	Pop Hits	Pop Total	Fold Enrichment	Bonferroni	Benjamini	FDR
GOTERM_BP_ALL	GO:0006412~translation	106	81.53846153846153	4.6040281046273284E-113	CIRBP_XENTR, RL38_RAT, RL21_CHILA, RS31_XENLA, RL8_XENTR, EF2_CHICK, RL23_PONAB, RL40_SHEEP, RS4_ICTPU, RS5_HUMAN, RL27_ICTPU, RS26_RAT, RS27A_ICTPU, RL18_MACFA, EF2_CALJA, RL3_RAT, RL18A_SALSA, RL23_RAT, RL21_CAPHI, RS15_XIPMA, RL18_ORENI, RS16_ICTPU, RS27_RAT, RL27A_XENLA, RL8_DANRE, RL10_RAT, EF2_MOUSE, RS15A_RAT, RL22_PIG, RL26L_HUMAN, RL12_MOUSE, RL17_RAT, RLP24_DANRE, RL37_RAT, EIF3I_DANRE,…	125	553	9496	14.561678119349006	5.1795316177057446E-110	5.1795316177057446E-110	7.383397770831099E-110
GOTERM_BP_ALL	GO:0043043~peptide biosynthetic process	106	81.53846153846153	6.660138671097726E-112	CIRBP_XENTR, RL38_RAT, RL21_CHILA, RS31_XENLA, RL8_XENTR, EF2_CHICK, RL23_PONAB, RL40_SHEEP, RS4_ICTPU, RS5_HUMAN, RL27_ICTPU, RS26_RAT, RS27A_ICTPU, RL18_MACFA, EF2_CALJA, RL3_RAT, RL18A_SALSA, RL23_RAT, RL21_CAPHI, RS15_XIPMA, RL18_ORENI, RS16_ICTPU, RS27_RAT, RL27A_XENLA, RL8_DANRE, RL10_RAT, EF2_MOUSE, RS15A_RAT, RL22_PIG, RL26L_HUMAN, RL12_MOUSE, RL17_RAT, RLP24_DANRE, RL37_RAT, EIF3I_DANRE,…	125	566	9496	14.22722261484099	7.492656004984942E-109	3.746328002492471E-109	1.068074562103251E-108
GOTERM_BP_ALL	GO:0043604~amide biosynthetic process	106	81.53846153846153	3.4691881010937934E-108	CIRBP_XENTR, RL38_RAT, RL21_CHILA, RS31_XENLA, RL8_XENTR, EF2_CHICK, RL23_PONAB, RL40_SHEEP, RS4_ICTPU, RS5_HUMAN, RL27_ICTPU, RS26_RAT, RS27A_ICTPU, RL18_MACFA, EF2_CALJA, RL3_RAT, RL18A_SALSA, RL23_RAT, RL21_CAPHI, RS15_XIPMA, RL18_ORENI, RS16_ICTPU, RS27_RAT, RL27A_XENLA, RL8_DANRE, RL10_RAT, EF2_MOUSE, RS15A_RAT, RL22_PIG, RL26L_HUMAN, RL12_MOUSE, RL17_RAT, RLP24_DANRE, RL37_RAT, EIF3I_DANRE,…	125	610	9496	13.200996721311476	3.9028366137305175E-105	1.3009455379101724E-105	5.563475094008584E-105
GOTERM_BP_ALL	GO:0006518~peptide metabolic process	106	81.53846153846153	6.763201085134883E-106	CIRBP_XENTR, RL38_RAT, RL21_CHILA, RS31_XENLA, RL8_XENTR, EF2_CHICK, RL23_PONAB, RL40_SHEEP, RS4_ICTPU, RS5_HUMAN, RL27_ICTPU, RS26_RAT, RS27A_ICTPU, RL18_MACFA, EF2_CALJA, RL3_RAT, RL18A_SALSA, RL23_RAT, RL21_CAPHI, RS15_XIPMA, RL18_ORENI, RS16_ICTPU, RS27_RAT, RL27A_XENLA, RL8_DANRE, RL10_RAT, EF2_MOUSE, RS15A_RAT, RL22_PIG, RL26L_HUMAN, RL12_MOUSE, RL17_RAT, RLP24_DANRE, RL37_RAT, EIF3I_DANRE,…	125	639	9496	12.601890453834116	7.608601220776743E-103	1.9021503051941859E-103	1.084602497658067E-102
GOTERM_BP_ALL	GO:0043603~cellular amide metabolic process	106	81.53846153846153	1.4280898261410992E-97	CIRBP_XENTR, RL38_RAT, RL21_CHILA, RS31_XENLA, RL8_XENTR, EF2_CHICK, RL23_PONAB, RL40_SHEEP, RS4_ICTPU, RS5_HUMAN, RL27_ICTPU, RS26_RAT, RS27A_ICTPU, RL18_MACFA, EF2_CALJA, RL3_RAT, RL18A_SALSA, RL23_RAT, RL21_CAPHI, RS15_XIPMA, RL18_ORENI, RS16_ICTPU, RS27_RAT, RL27A_XENLA, RL8_DANRE, RL10_RAT, EF2_MOUSE, RS15A_RAT, RL22_PIG, RL26L_HUMAN, RL12_MOUSE, RL17_RAT, RLP24_DANRE, RL37_RAT, EIF3I_DANRE,…	125	758	9496	10.623493403693931	1.6066010544087366E-94	3.213202108817473E-95	2.29020218800994E-94
GOTERM_BP_ALL	GO:1901566~organonitrogen compound biosynthetic process	106	81.53846153846153	7.005673405845931E-86	CIRBP_XENTR, RL38_RAT, RL21_CHILA, RS31_XENLA, RL8_XENTR, EF2_CHICK, RL23_PONAB, RL40_SHEEP, RS4_ICTPU, RS5_HUMAN, RL27_ICTPU, RS26_RAT, RS27A_ICTPU, RL18_MACFA, EF2_CALJA, RL3_RAT, RL18A_SALSA, RL23_RAT, RL21_CAPHI, RS15_XIPMA, RL18_ORENI, RS16_ICTPU, RS27_RAT, RL27A_XENLA, RL8_DANRE, RL10_RAT, EF2_MOUSE, RS15A_RAT, RL22_PIG, RL26L_HUMAN, RL12_MOUSE, RL17_RAT, RLP24_DANRE, RL37_RAT, EIF3I_DANRE,…	125	968	9496	8.318809917355372	7.881382581576672E-83	1.3135637635961121E-83	1.1234873513457946E-82
GOTERM_BP_ALL	GO:1901564~organonitrogen compound metabolic process	106	81.53846153846153	2.7322305462865214E-67	CIRBP_XENTR, RL38_RAT, RL21_CHILA, RS31_XENLA, RL8_XENTR, EF2_CHICK, RL23_PONAB, RL40_SHEEP, RS4_ICTPU, RS5_HUMAN, RL27_ICTPU, RS26_RAT, RS27A_ICTPU, RL18_MACFA, EF2_CALJA, RL3_RAT, RL18A_SALSA, RL23_RAT, RL21_CAPHI, RS15_XIPMA, RL18_ORENI, RS16_ICTPU, RS27_RAT, RL27A_XENLA, RL8_DANRE, RL10_RAT, EF2_MOUSE, RS15A_RAT, RL22_PIG, RL26L_HUMAN, RL12_MOUSE, RL17_RAT, RLP24_DANRE, RL37_RAT, EIF3I_DANRE,…	125	1443	9496	5.580462924462924	3.0737593645723366E-64	4.39108480653191E-65	4.381629405036277E-64
GOTERM_BP_ALL	GO:0044267~cellular protein metabolic process	112	86.15384615384616	1.3466714027656532E-41	CIRBP_XENTR, RL38_RAT, RL21_CHILA, RS31_XENLA, RL8_XENTR, RL23_PONAB, EF2_CHICK, RL40_SHEEP, RS4_ICTPU, RS5_HUMAN, RL27_ICTPU, RS26_RAT, RS27A_ICTPU, RL18_MACFA, EF2_CALJA, RL3_RAT, RL18A_SALSA, RL23_RAT, RL21_CAPHI, RS15_XIPMA, RL18_ORENI, RS16_ICTPU, RS27_RAT, RL27A_XENLA, RL8_DANRE, RL10_RAT, EF2_MOUSE, RS15A_RAT, RL22_PIG, RL26L_HUMAN, RL12_MOUSE, RL17_RAT, RLP24_DANRE, RL37_RAT, EIF3I_DANRE,…	125	3015	9496	2.8220285240464347	1.51500532811136E-38	1.8937566601392E-39	2.15963291432313E-38
GOTERM_BP_ALL	GO:0044271~cellular nitrogen compound biosynthetic process	110	84.61538461538461	1.6340730802938402E-41	CIRBP_XENTR, RL38_RAT, RL21_CHILA, RS31_XENLA, RL8_XENTR, RL23_PONAB, EF2_CHICK, RL40_SHEEP, RS4_ICTPU, RS5_HUMAN, RL27_ICTPU, RS26_RAT, RS27A_ICTPU, RL18_MACFA, EF2_CALJA, RL3_RAT, RL18A_SALSA, RL23_RAT, RL21_CAPHI, RS15_XIPMA, RL18_ORENI, RS16_ICTPU, RS27_RAT, RL27A_XENLA, RL8_DANRE, RL10_RAT, EF2_MOUSE, RS15A_RAT, RL22_PIG, RL26L_HUMAN, RL12_MOUSE, RL17_RAT, RLP24_DANRE, RL37_RAT, EIF3I_DANRE,…	125	2861	9496	2.9208248864033557	1.8383322153305703E-38	2.0425913503673002E-39	2.6205338595328246E-38
GOTERM_BP_ALL	GO:0034645~cellular macromolecule biosynthetic process	110	84.61538461538461	1.6496381176441967E-40	CIRBP_XENTR, RL38_RAT, RL21_CHILA, RS31_XENLA, RL8_XENTR, RL23_PONAB, EF2_CHICK, RL40_SHEEP, RS4_ICTPU, RS5_HUMAN, RL27_ICTPU, RS26_RAT, RS27A_ICTPU, RL18_MACFA, EF2_CALJA, RL3_RAT, RL18A_SALSA, RL23_RAT, RL21_CAPHI, RS15_XIPMA, RL18_ORENI, RS16_ICTPU, RS27_RAT, RL27A_XENLA, RL8_DANRE, RL10_RAT, EF2_MOUSE, RS15A_RAT, RL22_PIG, RL26L_HUMAN, RL12_MOUSE, RL17_RAT, RLP24_DANRE, RL37_RAT, EIF3I_DANRE,…	125	2925	9496	2.8569162393162397	1.8558428823497214E-37	1.8558428823497214E-38	2.6454952323706706E-37
GOTERM_BP_ALL	GO:0009059~macromolecule biosynthetic process	110	84.61538461538461	3.379197648176621E-39	CIRBP_XENTR, RL38_RAT, RL21_CHILA, RS31_XENLA, RL8_XENTR, RL23_PONAB, EF2_CHICK, RL40_SHEEP, RS4_ICTPU, RS5_HUMAN, RL27_ICTPU, RS26_RAT, RS27A_ICTPU, RL18_MACFA, EF2_CALJA, RL3_RAT, RL18A_SALSA, RL23_RAT, RL21_CAPHI, RS15_XIPMA, RL18_ORENI, RS16_ICTPU, RS27_RAT, RL27A_XENLA, RL8_DANRE, RL10_RAT, EF2_MOUSE, RS15A_RAT, RL22_PIG, RL26L_HUMAN, RL12_MOUSE, RL17_RAT, RLP24_DANRE, RL37_RAT, EIF3I_DANRE,…	125	3011	9496	2.7753171703752906	3.8015973541986987E-36	3.455997594726089E-37	5.419159009404987E-36
GOTERM_BP_ALL	GO:0019538~protein metabolic process	112	86.15384615384616	9.056050859355515E-38	CIRBP_XENTR, RL38_RAT, RL21_CHILA, RS31_XENLA, RL8_XENTR, RL23_PONAB, EF2_CHICK, RL40_SHEEP, RS4_ICTPU, RS5_HUMAN, RL27_ICTPU, RS26_RAT, RS27A_ICTPU, RL18_MACFA, EF2_CALJA, RL3_RAT, RL18A_SALSA, RL23_RAT, RL21_CAPHI, RS15_XIPMA, RL18_ORENI, RS16_ICTPU, RS27_RAT, RL27A_XENLA, RL8_DANRE, RL10_RAT, EF2_MOUSE, RS15A_RAT, RL22_PIG, RL26L_HUMAN, RL12_MOUSE, RL17_RAT, RLP24_DANRE, RL37_RAT, EIF3I_DANRE,…	125	3275	9496	2.597989618320611	1.0188057216774953E-34	8.490047680645795E-36	1.4523027272638876E-34
GOTERM_BP_ALL	GO:0010467~gene expression	111	85.38461538461539	1.3313002161655305E-37	CIRBP_XENTR, RL38_RAT, RL21_CHILA, RS31_XENLA, RL8_XENTR, RL23_PONAB, EF2_CHICK, RL40_SHEEP, RS4_ICTPU, RS5_HUMAN, RL27_ICTPU, RS26_RAT, RS27A_ICTPU, RL18_MACFA, EF2_CALJA, RL3_RAT, RL18A_SALSA, RL23_RAT, RL21_CAPHI, RS15_XIPMA, RL18_ORENI, RS16_ICTPU, RS27_RAT, RL27A_XENLA, RL8_DANRE, RL10_RAT, EF2_MOUSE, RS15A_RAT, RL22_PIG, RL26L_HUMAN, RL12_MOUSE, RL17_RAT, RLP24_DANRE, RL37_RAT, EIF3I_DANRE,…	125	3202	9496	2.6334940662086197	1.4977127431862218E-34	1.1520867255278629E-35	2.1349824164766224E-34
GOTERM_BP_ALL	GO:0044249~cellular biosynthetic process	110	84.61538461538461	4.768740565958802E-31	CIRBP_XENTR, RL38_RAT, RL21_CHILA, RS31_XENLA, RL8_XENTR, RL23_PONAB, EF2_CHICK, RL40_SHEEP, RS4_ICTPU, RS5_HUMAN, RL27_ICTPU, RS26_RAT, RS27A_ICTPU, RL18_MACFA, EF2_CALJA, RL3_RAT, RL18A_SALSA, RL23_RAT, RL21_CAPHI, RS15_XIPMA, RL18_ORENI, RS16_ICTPU, RS27_RAT, RL27A_XENLA, RL8_DANRE, RL10_RAT, EF2_MOUSE, RS15A_RAT, RL22_PIG, RL26L_HUMAN, RL12_MOUSE, RL17_RAT, RLP24_DANRE, RL37_RAT, EIF3I_DANRE,…	125	3614	9496	2.3122523519645823	5.3648331367036525E-28	3.832023669074038E-29	7.6475442078610155E-28
GOTERM_BP_ALL	GO:1901576~organic substance biosynthetic process	110	84.61538461538461	2.1427071220978914E-30	CIRBP_XENTR, RL38_RAT, RL21_CHILA, RS31_XENLA, RL8_XENTR, RL23_PONAB, EF2_CHICK, RL40_SHEEP, RS4_ICTPU, RS5_HUMAN, RL27_ICTPU, RS26_RAT, RS27A_ICTPU, RL18_MACFA, EF2_CALJA, RL3_RAT, RL18A_SALSA, RL23_RAT, RL21_CAPHI, RS15_XIPMA, RL18_ORENI, RS16_ICTPU, RS27_RAT, RL27A_XENLA, RL8_DANRE, RL10_RAT, EF2_MOUSE, RS15A_RAT, RL22_PIG, RL26L_HUMAN, RL12_MOUSE, RL17_RAT, RLP24_DANRE, RL37_RAT, EIF3I_DANRE,…	125	3668	9496	2.2782115594329335	2.410545512360128E-27	1.6070303415734185E-28	3.436221202242655E-27
GOTERM_BP_ALL	GO:0009058~biosynthetic process	110	84.61538461538461	1.5267774303641445E-29	CIRBP_XENTR, RL38_RAT, RL21_CHILA, RS31_XENLA, RL8_XENTR, RL23_PONAB, EF2_CHICK, RL40_SHEEP, RS4_ICTPU, RS5_HUMAN, RL27_ICTPU, RS26_RAT, RS27A_ICTPU, RL18_MACFA, EF2_CALJA, RL3_RAT, RL18A_SALSA, RL23_RAT, RL21_CAPHI, RS15_XIPMA, RL18_ORENI, RS16_ICTPU, RS27_RAT, RL27A_XENLA, RL8_DANRE, RL10_RAT, EF2_MOUSE, RS15A_RAT, RL22_PIG, RL26L_HUMAN, RL12_MOUSE, RL17_RAT, RLP24_DANRE, RL37_RAT, EIF3I_DANRE,…	125	3740	9496	2.2343529411764704	1.7176246091596627E-26	1.0735153807247892E-27	2.448465739072271E-26
GOTERM_BP_ALL	GO:0034641~cellular nitrogen compound metabolic process	111	85.38461538461539	1.3694784886856366E-28	CIRBP_XENTR, RL38_RAT, RL21_CHILA, RS31_XENLA, RL8_XENTR, RL23_PONAB, EF2_CHICK, RL40_SHEEP, RS4_ICTPU, RS5_HUMAN, RL27_ICTPU, RS26_RAT, RS27A_ICTPU, RL18_MACFA, EF2_CALJA, RL3_RAT, RL18A_SALSA, RL23_RAT, RL21_CAPHI, RS15_XIPMA, RL18_ORENI, RS16_ICTPU, RS27_RAT, RL27A_XENLA, RL8_DANRE, RL10_RAT, EF2_MOUSE, RS15A_RAT, RL22_PIG, RL26L_HUMAN, RL12_MOUSE, RL17_RAT, RLP24_DANRE, RL37_RAT, EIF3I_DANRE,…	125	3914	9496	2.1544322943280534	1.5406632997713411E-25	9.062725292772595E-27	2.196208231309469E-25
GOTERM_BP_ALL	GO:0006807~nitrogen compound metabolic process	111	85.38461538461539	7.356537694177773E-26	CIRBP_XENTR, RL38_RAT, RL21_CHILA, RS31_XENLA, RL8_XENTR, RL23_PONAB, EF2_CHICK, RL40_SHEEP, RS4_ICTPU, RS5_HUMAN, RL27_ICTPU, RS26_RAT, RS27A_ICTPU, RL18_MACFA, EF2_CALJA, RL3_RAT, RL18A_SALSA, RL23_RAT, RL21_CAPHI, RS15_XIPMA, RL18_ORENI, RS16_ICTPU, RS27_RAT, RL27A_XENLA, RL8_DANRE, RL10_RAT, EF2_MOUSE, RS15A_RAT, RL22_PIG, RL26L_HUMAN, RL12_MOUSE, RL17_RAT, RLP24_DANRE, RL37_RAT, EIF3I_DANRE,…	125	4165	9496	2.0245973589435775	8.276104905949995E-23	4.597836058861108E-24	1.179754831592709E-22
GOTERM_BP_ALL	GO:0044260~cellular macromolecule metabolic process	116	89.23076923076924	1.8641304480695316E-22	CIRBP_XENTR, RL38_RAT, RL21_CHILA, RS31_XENLA, RL8_XENTR, RL23_PONAB, EF2_CHICK, RL40_SHEEP, RS4_ICTPU, RS5_HUMAN, RL27_ICTPU, RS26_RAT, RS27A_ICTPU, RL18_MACFA, EF2_CALJA, RL3_RAT, RL18A_SALSA, RL21_CAPHI, RL23_RAT, RS15_XIPMA, RL18_ORENI, RS16_ICTPU, RS27_RAT, RL27A_XENLA, RL8_DANRE, RL10_RAT, EF2_MOUSE, RS15A_RAT, RL22_PIG, RL26L_HUMAN, RL12_MOUSE, RL17_RAT, RLP24_DANRE, RL37_RAT, EIF3I_DANRE,…	125	5033	9496	1.7509016491158353	2.097146754078223E-19	1.1037614495148542E-20	2.989472757775237E-19
GOTERM_BP_ALL	GO:0043170~macromolecule metabolic process	116	89.23076923076924	2.0927046726319127E-19	CIRBP_XENTR, RL38_RAT, RL21_CHILA, RS31_XENLA, RL8_XENTR, RL23_PONAB, EF2_CHICK, RL40_SHEEP, RS4_ICTPU, RS5_HUMAN, RL27_ICTPU, RS26_RAT, RS27A_ICTPU, RL18_MACFA, EF2_CALJA, RL3_RAT, RL18A_SALSA, RL21_CAPHI, RL23_RAT, RS15_XIPMA, RL18_ORENI, RS16_ICTPU, RS27_RAT, RL27A_XENLA, RL8_DANRE, RL10_RAT, EF2_MOUSE, RS15A_RAT, RL22_PIG, RL26L_HUMAN, RL12_MOUSE, RL17_RAT, RLP24_DANRE, RL37_RAT, EIF3I_DANRE,…	125	5380	9496	1.637971747211896	2.354292756710902E-16	1.1771463783554508E-17	3.356033165694367E-16
GOTERM_BP_ALL	GO:0042254~ribosome biogenesis	28	21.53846153846154	2.698458590899202E-19	RL7_BOVIN, RLP24_DANRE, RL7A_TAKRU, RL5_CHICK, RS5_HUMAN, RL3_HUMAN, RL3_RAT, RS10_HUMAN, RL7_CHICK, RL3_MOUSE, RSSA_SALSA, RS24_TAKRU, RL6_RAT, RS14_MOUSE, RS27_RAT, RL34_DANRE, RS8_RAT, RL23A_RAT, RS7_TAKRU, RS16_RAT, RL10_RAT, RL7_HUMAN, DDX21_HUMAN, RL26_MOUSE, RL14_PIG, RL26L_HUMAN, RL12_MOUSE, RL14_MOUSE	125	220	9496	9.668654545454546	3.0357659147616023E-16	1.445602816553144E-17	4.3274699224143687E-16
GOTERM_BP_ALL	GO:0002181~cytoplasmic translation	17	13.076923076923078	1.8056325206911245E-18	RL7_BOVIN, RL6_RAT, RLA1_CHICK, EIF3F_HUMAN, RL8_XENTR, RL36_XENTR, RLA2_HORSE, RL8_DANRE, EF2_MOUSE, RL7_HUMAN, RL22L_MOUSE, RL26_MOUSE, RL22_PIG, RL26L_HUMAN, RL7_CHICK, RLA1_MOUSE, RLA2_BOVIN	125	52	9496	24.83569230769231	2.031336585777515E-15	9.233348117170523E-17	2.8956606747929746E-15
GOTERM_BP_ALL	GO:0022613~ribonucleoprotein complex biogenesis	32	24.615384615384617	2.9519998346286627E-18	RL7_BOVIN, RL38_RAT, RLP24_DANRE, RL7A_TAKRU, RL5_CHICK, RS5_HUMAN, CIRBP_PONAB, RL3_HUMAN, EIF3I_DANRE, RL3_RAT, RL7_CHICK, RS10_HUMAN, RL3_MOUSE, RSSA_SALSA, RS24_TAKRU, RS14_MOUSE, RL6_RAT, RS27_RAT, EIF3F_HUMAN, RL34_DANRE, RS8_RAT, RL23A_RAT, RS7_TAKRU, RS16_RAT, RL10_RAT, RL7_HUMAN, DDX21_HUMAN, RL26_MOUSE, RL14_PIG, RL26L_HUMAN, RL12_MOUSE, RL14_MOUSE	125	341	9496	7.128961876832845	3.3209998139572456E-15	1.4439129625901067E-16	4.7340694937515575E-15
GOTERM_BP_ALL	GO:0042273~ribosomal large subunit biogenesis	17	13.076923076923078	4.244900328907109E-17	RL7_BOVIN, RL6_RAT, RLP24_DANRE, RL7A_TAKRU, RL23A_RAT, RL5_CHICK, RL10_RAT, RL3_HUMAN, RL7_HUMAN, RL26_MOUSE, RL14_PIG, RL3_RAT, RL12_MOUSE, RL26L_HUMAN, RL7_CHICK, RL3_MOUSE, RL14_MOUSE	125	62	9496	20.82993548387097	4.775512870020498E-14	1.9897970291752075E-15	6.807470960994471E-14
GOTERM_BP_ALL	GO:0042255~ribosome assembly	14	10.76923076923077	8.667518009441292E-15	RL6_RAT, RS14_MOUSE, RS27_RAT, RLP24_DANRE, RL23A_RAT, RL5_CHICK, RS5_HUMAN, RL10_RAT, RL3_HUMAN, RL3_RAT, RL12_MOUSE, RS10_HUMAN, RL3_MOUSE, RSSA_SALSA	125	45	9496	23.63448888888889	9.742207041085749E-12	3.8968828164342995E-13	1.3888890038060708E-11
GOTERM_BP_ALL	GO:0044238~primary metabolic process	116	89.23076923076924	2.5949579203371044E-13	CIRBP_XENTR, RL38_RAT, RL21_CHILA, RS31_XENLA, RL8_XENTR, RL23_PONAB, EF2_CHICK, RL40_SHEEP, RS4_ICTPU, RS5_HUMAN, RL27_ICTPU, RS26_RAT, RS27A_ICTPU, RL18_MACFA, EF2_CALJA, RL3_RAT, RL18A_SALSA, RL21_CAPHI, RL23_RAT, RS15_XIPMA, RL18_ORENI, RS16_ICTPU, RS27_RAT, RL27A_XENLA, RL8_DANRE, RL10_RAT, EF2_MOUSE, RS15A_RAT, RL22_PIG, RL26L_HUMAN, RL12_MOUSE, RL17_RAT, RLP24_DANRE, RL37_RAT, EIF3I_DANRE,…	125	6163	9496	1.4298698685705016	2.9189151096176147E-10	1.1226575225009583E-11	4.1608938516901617E-10
GOTERM_BP_ALL	GO:0044237~cellular metabolic process	116	89.23076923076924	7.262092026755567E-13	CIRBP_XENTR, RL38_RAT, RL21_CHILA, RS31_XENLA, RL8_XENTR, RL23_PONAB, EF2_CHICK, RL40_SHEEP, RS4_ICTPU, RS5_HUMAN, RL27_ICTPU, RS26_RAT, RS27A_ICTPU, RL18_MACFA, EF2_CALJA, RL3_RAT, RL18A_SALSA, RL21_CAPHI, RL23_RAT, RS15_XIPMA, RL18_ORENI, RS16_ICTPU, RS27_RAT, RL27A_XENLA, RL8_DANRE, RL10_RAT, EF2_MOUSE, RS15A_RAT, RL22_PIG, RL26L_HUMAN, RL12_MOUSE, RL17_RAT, RLP24_DANRE, RL37_RAT, EIF3I_DANRE,…	125	6227	9496	1.4151739200256948	8.169714904582293E-10	3.025824035773894E-11	1.1645906461410505E-9
GOTERM_BP_ALL	GO:0071704~organic substance metabolic process	116	89.23076923076924	1.9069157831749593E-11	CIRBP_XENTR, RL38_RAT, RL21_CHILA, RS31_XENLA, RL8_XENTR, RL23_PONAB, EF2_CHICK, RL40_SHEEP, RS4_ICTPU, RS5_HUMAN, RL27_ICTPU, RS26_RAT, RS27A_ICTPU, RL18_MACFA, EF2_CALJA, RL3_RAT, RL18A_SALSA, RL21_CAPHI, RL23_RAT, RS15_XIPMA, RL18_ORENI, RS16_ICTPU, RS27_RAT, RL27A_XENLA, RL8_DANRE, RL10_RAT, EF2_MOUSE, RS15A_RAT, RL22_PIG, RL26L_HUMAN, RL12_MOUSE, RL17_RAT, RLP24_DANRE, RL37_RAT, EIF3I_DANRE,…	125	6437	9496	1.3690054373155196	2.1452839282787295E-8	7.661727918772954E-10	3.0580915577616E-8
GOTERM_BP_ALL	GO:0022618~ribonucleoprotein complex assembly	18	13.846153846153847	5.872396380675085E-11	RL38_RAT, RL6_RAT, RS14_MOUSE, RLP24_DANRE, EIF3F_HUMAN, RS27_RAT, RL23A_RAT, RL5_CHICK, RS5_HUMAN, CIRBP_PONAB, RL10_RAT, RL3_HUMAN, EIF3I_DANRE, RL3_RAT, RL12_MOUSE, RS10_HUMAN, RL3_MOUSE, RSSA_SALSA	125	170	9496	8.043670588235294	6.606440172696182E-8	2.2780829445068207E-9	9.417449042814496E-8
GOTERM_BP_ALL	GO:0071826~ribonucleoprotein complex subunit organization	18	13.846153846153847	1.739496743567428E-10	RL38_RAT, RL6_RAT, RS14_MOUSE, RLP24_DANRE, EIF3F_HUMAN, RS27_RAT, RL23A_RAT, RL5_CHICK, RS5_HUMAN, CIRBP_PONAB, RL10_RAT, RL3_HUMAN, EIF3I_DANRE, RL3_RAT, RL12_MOUSE, RS10_HUMAN, RL3_MOUSE, RSSA_SALSA	125	182	9496	7.5133186813186805	1.9569331743962692E-7	6.523111162337614E-9	2.7895992182891405E-7
GOTERM_BP_ALL	GO:0000027~ribosomal large subunit assembly	9	6.923076923076923	6.048315060999474E-10	RL6_RAT, RL10_RAT, RL3_HUMAN, RLP24_DANRE, RL3_RAT, RL23A_RAT, RL12_MOUSE, RL5_CHICK, RL3_MOUSE	125	25	9496	27.34848	6.804352267186786E-7	2.1949530637499493E-8	9.699575143073957E-7
GOTERM_BP_ALL	GO:0006364~rRNA processing	16	12.307692307692308	1.0328158343618208E-9	RL7_BOVIN, RS24_TAKRU, RS14_MOUSE, RL7A_TAKRU, RS8_RAT, RS5_HUMAN, RS7_TAKRU, RS16_RAT, RL3_HUMAN, RL7_HUMAN, DDX21_HUMAN, RL26_MOUSE, RL26L_HUMAN, RS10_HUMAN, RL7_CHICK, RL14_MOUSE	125	152	9496	7.996631578947369	1.1619171375043535E-6	3.630993095082857E-8	1.65630832382746E-6
GOTERM_BP_ALL	GO:0008152~metabolic process	116	89.23076923076924	1.4045710125710825E-9	CIRBP_XENTR, RL38_RAT, RL21_CHILA, RS31_XENLA, RL8_XENTR, RL23_PONAB, EF2_CHICK, RL40_SHEEP, RS4_ICTPU, RS5_HUMAN, RL27_ICTPU, RS26_RAT, RS27A_ICTPU, RL18_MACFA, EF2_CALJA, RL3_RAT, RL18A_SALSA, RL21_CAPHI, RL23_RAT, RS15_XIPMA, RL18_ORENI, RS16_ICTPU, RS27_RAT, RL27A_XENLA, RL8_DANRE, RL10_RAT, EF2_MOUSE, RS15A_RAT, RL22_PIG, RL26L_HUMAN, RL12_MOUSE, RL17_RAT, RLP24_DANRE, RL37_RAT, EIF3I_DANRE,…	125	6731	9496	1.3092093299658298	1.580141144597036E-6	4.788310170589227E-8	2.252485464815379E-6
GOTERM_BP_ALL	GO:0016072~rRNA metabolic process	16	12.307692307692308	1.4876053516363082E-9	RL7_BOVIN, RS24_TAKRU, RS14_MOUSE, RL7A_TAKRU, RS8_RAT, RS5_HUMAN, RS7_TAKRU, RS16_RAT, RL3_HUMAN, RL7_HUMAN, DDX21_HUMAN, RL26_MOUSE, RL26L_HUMAN, RS10_HUMAN, RL7_CHICK, RL14_MOUSE	125	156	9496	7.7915897435897445	1.6735546446433602E-6	4.922223539871595E-8	2.385646180602663E-6
GOTERM_BP_ALL	GO:0042274~ribosomal small subunit biogenesis	9	6.923076923076923	1.940856918272763E-7	RS24_TAKRU, RS14_MOUSE, RS27_RAT, RS8_RAT, RS10_HUMAN, RS5_HUMAN, RS7_TAKRU, RS16_RAT, RSSA_SALSA	125	49	9496	13.953306122448978	2.183225886761564E-4	6.238449812845381E-6	3.1125130883769003E-4
GOTERM_BP_ALL	GO:0034470~ncRNA processing	16	12.307692307692308	6.019053997694387E-7	RL7_BOVIN, RS24_TAKRU, RS14_MOUSE, RL7A_TAKRU, RS8_RAT, RS5_HUMAN, RS7_TAKRU, RS16_RAT, RL3_HUMAN, RL7_HUMAN, DDX21_HUMAN, RL26_MOUSE, RL26L_HUMAN, RS10_HUMAN, RL7_CHICK, RL14_MOUSE	125	244	9496	4.981508196721311	6.769145683910294E-4	1.8809372504313693E-5	9.652605880261511E-4
GOTERM_BP_ALL	GO:0006414~translational elongation	9	6.923076923076923	4.4536638189654906E-6	RLA1_CHICK, EF2_MOUSE, RS9_RAT, EF1G_DANRE, EF2_CHICK, RLA2_BOVIN, RLA1_MOUSE, RS5_HUMAN, RLA2_HORSE	125	73	9496	9.365917808219178	0.004997851922105112	1.3540658720367915E-4	0.007142022097372802
GOTERM_BP_ALL	GO:0006417~regulation of translation	15	11.538461538461538	7.905766401226703E-6	CIRBP_XENTR, EIF3F_HUMAN, RS9_RAT, RS31_XENLA, EF2_CHICK, CIRBB_XENLA, RS5_HUMAN, CIRBP_PONAB, RS32_XENLA, RS23_RAT, EF2_MOUSE, EF2_CALJA, EIF3I_DANRE, RS3_RAT, RLA1_MOUSE	125	263	9496	4.3327756653992395	0.008854587539552705	2.3402583164044977E-4	0.012677583042108864
GOTERM_BP_ALL	GO:0034248~regulation of cellular amide metabolic process	15	11.538461538461538	1.6766307353755374E-5	CIRBP_XENTR, EIF3F_HUMAN, RS9_RAT, RS31_XENLA, EF2_CHICK, CIRBB_XENLA, RS5_HUMAN, CIRBP_PONAB, RS32_XENLA, RS23_RAT, EF2_MOUSE, EF2_CALJA, EIF3I_DANRE, RS3_RAT, RLA1_MOUSE	125	281	9496	4.055231316725979	0.01868547481645133	4.835305972464843E-4	0.026884439015106842
GOTERM_BP_ALL	GO:0000028~ribosomal small subunit assembly	5	3.8461538461538463	1.808054802045743E-5	RS14_MOUSE, RS27_RAT, RS10_HUMAN, RS5_HUMAN, RSSA_SALSA	125	13	9496	29.21846153846154	0.020135321886864288	5.083907358622852E-4	0.028991511220988198
GOTERM_BP_ALL	GO:0034660~ncRNA metabolic process	16	12.307692307692308	3.112691216854928E-5	RL7_BOVIN, RS24_TAKRU, RS14_MOUSE, RL7A_TAKRU, RS8_RAT, RS5_HUMAN, RS7_TAKRU, RS16_RAT, RL3_HUMAN, RL7_HUMAN, DDX21_HUMAN, RL26_MOUSE, RL26L_HUMAN, RS10_HUMAN, RL7_CHICK, RL14_MOUSE	125	337	9496	3.6067893175074186	0.03441227462893226	8.537407508960593E-4	0.049905993701115925
GOTERM_BP_ALL	GO:0070925~organelle assembly	17	13.076923076923078	3.84466988484763E-5	RL6_RAT, RS14_MOUSE, RLP24_DANRE, RS27_RAT, RL23A_RAT, RL5_CHICK, RS5_HUMAN, CIRBP_PONAB, NACA_DANRE, RL10_RAT, RL3_HUMAN, RL3_RAT, RS3_RAT, RL12_MOUSE, RS10_HUMAN, RL3_MOUSE, RSSA_SALSA	125	385	9496	3.354431168831169	0.04233128297971123	0.0010293119823523433	0.06163846630727887
GOTERM_BP_ALL	GO:0010608~posttranscriptional regulation of gene expression	15	11.538461538461538	6.122915984148532E-5	CIRBP_XENTR, EIF3F_HUMAN, RS9_RAT, RS31_XENLA, EF2_CHICK, CIRBB_XENLA, RS5_HUMAN, CIRBP_PONAB, RS32_XENLA, RS23_RAT, EF2_MOUSE, EF2_CALJA, EIF3I_DANRE, RS3_RAT, RLA1_MOUSE	125	316	9496	3.6060759493670886	0.06656590065057777	0.0016006922612051833	0.09814692238262479
GOTERM_BP_ALL	GO:0006614~SRP-dependent cotranslational protein targeting to membrane	5	3.8461538461538463	9.223724945191379E-5	RL3_HUMAN, RL7_HUMAN, RL26L_HUMAN, RS10_HUMAN, RS5_HUMAN	125	19	9496	19.991578947368424	0.09856892170638054	0.0023556685821395362	0.14781669773300532
GOTERM_BP_ALL	GO:0006613~cotranslational protein targeting to membrane	5	3.8461538461538463	1.6887545974344364E-4	RL3_HUMAN, RL7_HUMAN, RL26L_HUMAN, RS10_HUMAN, RS5_HUMAN	125	22	9496	17.265454545454546	0.17304164001612976	0.004213341884168664	0.2704789782372319
GOTERM_BP_ALL	GO:0045727~positive regulation of translation	7	5.384615384615385	1.9328831404396348E-4	CIRBP_XENTR, EF2_MOUSE, RS9_RAT, EF2_CALJA, EF2_CHICK, CIRBB_XENLA, CIRBP_PONAB	125	65	9496	8.181169230769232	0.19544855755345403	0.004716459175314269	0.3095229702909541
GOTERM_BP_ALL	GO:0034250~positive regulation of cellular amide metabolic process	7	5.384615384615385	3.9401076545898415E-4	CIRBP_XENTR, EF2_MOUSE, RS9_RAT, EF2_CALJA, EF2_CHICK, CIRBB_XENLA, CIRBP_PONAB	125	74	9496	7.186162162162162	0.3581171439209866	0.009388616342817069	0.629999680094262
GOTERM_BP_ALL	GO:0045047~protein targeting to ER	5	3.8461538461538463	4.449163144523289E-4	RL3_HUMAN, RL7_HUMAN, RL26L_HUMAN, RS10_HUMAN, RS5_HUMAN	125	28	9496	13.565714285714286	0.3938587498202818	0.01037584222045429	0.7111226034218543
GOTERM_BP_ALL	GO:0034622~cellular macromolecular complex assembly	19	14.615384615384617	4.847001705572127E-4	RL38_RAT, RL6_RAT, RS14_MOUSE, RLP24_DANRE, EIF3F_HUMAN, RS27_RAT, RL5_CHICK, RL23A_RAT, RS5_HUMAN, CIRBP_PONAB, RL10_RAT, RL3_HUMAN, EIF3I_DANRE, RL3_RAT, RS3_RAT, RL12_MOUSE, RS10_HUMAN, RL3_MOUSE, RSSA_SALSA	125	578	9496	2.497217993079585	0.4204016324861327	0.011069297498476072	0.7744787986041946
GOTERM_BP_ALL	GO:0072599~establishment of protein localization to endoplasmic reticulum	5	3.8461538461538463	5.836213413638513E-4	RL3_HUMAN, RL7_HUMAN, RL26L_HUMAN, RS10_HUMAN, RS5_HUMAN	125	30	9496	12.661333333333333	0.4814742960747318	0.013049421829872232	0.9318475015630878
GOTERM_BP_ALL	GO:0019080~viral gene expression	6	4.615384615384616	9.228466763885094E-4	RL3_HUMAN, EIF3F_HUMAN, RL7_HUMAN, RL26L_HUMAN, RS10_HUMAN, RS5_HUMAN	125	58	9496	7.858758620689655	0.6460791069342535	0.020160318412213885	1.4697285477122346
GOTERM_BP_ALL	GO:0044033~multi-organism metabolic process	6	4.615384615384616	0.0014429856185064279	RL3_HUMAN, EIF3F_HUMAN, RL7_HUMAN, RL26L_HUMAN, RS10_HUMAN, RS5_HUMAN	125	64	9496	7.122000000000001	0.802995989085608	0.030758027296428625	2.2891535432111088
GOTERM_BP_ALL	GO:0070972~protein localization to endoplasmic reticulum	5	3.8461538461538463	0.002511639611848461	RL3_HUMAN, RL7_HUMAN, RL26L_HUMAN, RS10_HUMAN, RS5_HUMAN	125	44	9496	8.632727272727273	0.9409369022862465	0.05198046361540842	3.952697763112012
GOTERM_BP_ALL	GO:0000956~nuclear-transcribed mRNA catabolic process	7	5.384615384615385	0.002711641337440387	CIRBP_XENTR, RL3_HUMAN, RL7_HUMAN, RL26L_HUMAN, CIRBB_XENLA, RS10_HUMAN, RS5_HUMAN	125	107	9496	4.969869158878504	0.9528650284944826	0.05499896886951394	4.261069670465945
GOTERM_BP_ALL	GO:0044085~cellular component biogenesis	36	27.692307692307693	0.002948486336156698	RL7_BOVIN, RL38_RAT, RL7A_TAKRU, RLP24_DANRE, KAPCA_PIG, RL5_CHICK, APC_HUMAN, RS5_HUMAN, CIRBP_PONAB, RL3_HUMAN, EIF3I_DANRE, RS3_RAT, RL3_RAT, RL7_CHICK, RS10_HUMAN, RL3_MOUSE, RSSA_SALSA, RS24_TAKRU, RS14_MOUSE, RL6_RAT, RS27_RAT, EIF3F_HUMAN, RL34_DANRE, RL23A_RAT, RS8_RAT, RS7_TAKRU, RS16_RAT, NACA_DANRE, RL10_RAT, RL7_HUMAN, DDX21_HUMAN, RL26_MOUSE, RL14_PIG, RL26L_HUMAN, RL12_MOUSE, RL14_M…	125	1701	9496	1.6077883597883598	0.9639174855726368	0.058611187959859756	4.625047607558863
GOTERM_BP_ALL	GO:0000184~nuclear-transcribed mRNA catabolic process, nonsense-mediated decay	5	3.8461538461538463	0.002959338417065761	RL3_HUMAN, RL7_HUMAN, RL26L_HUMAN, RS10_HUMAN, RS5_HUMAN	125	46	9496	8.257391304347827	0.9643566133431635	0.05780134170438955	4.6416937084068906
GOTERM_BP_ALL	GO:0019083~viral transcription	5	3.8461538461538463	0.00431083019342385	RL3_HUMAN, RL7_HUMAN, RL26L_HUMAN, RS10_HUMAN, RS5_HUMAN	125	51	9496	7.447843137254902	0.9922508117890437	0.08173209095367451	6.693597046019784
GOTERM_BP_ALL	GO:0009987~cellular process	122	93.84615384615384	0.005638226580066758	CIRBP_XENTR, RL38_RAT, RL21_CHILA, RS31_XENLA, RL8_XENTR, RL23_PONAB, EF2_CHICK, RL40_SHEEP, RS4_ICTPU, RS5_HUMAN, RL27_ICTPU, RS26_RAT, RS27A_ICTPU, RL18_MACFA, EF2_CALJA, RL3_RAT, RL18A_SALSA, RL21_CAPHI, RL23_RAT, RS15_XIPMA, RL18_ORENI, RS16_ICTPU, RS27_RAT, ABCC9_HUMAN, RL27A_XENLA, RL8_DANRE, RL10_RAT, EF2_MOUSE, RS15A_RAT, GBLP_DANRE, RL22_PIG, RL26L_HUMAN, RL12_MOUSE, RL17_RAT, RLP24_DANR…	125	8697	9496	1.0656658617914223	0.9982722824060246	0.10387164379609537	8.668560008448745
GOTERM_BP_ALL	GO:0006402~mRNA catabolic process	7	5.384615384615385	0.005823701629162815	CIRBP_XENTR, RL3_HUMAN, RL7_HUMAN, RL26L_HUMAN, CIRBB_XENLA, RS10_HUMAN, RS5_HUMAN	125	125	9496	4.254208	0.9985993462605716	0.10539210782819863	8.941376573291793
GOTERM_BP_ALL	GO:0006413~translational initiation	7	5.384615384615385	0.00728579885267102	RL3_HUMAN, EIF3F_HUMAN, EIF3I_DANRE, RL7_HUMAN, RL26L_HUMAN, RS10_HUMAN, RS5_HUMAN	125	131	9496	4.059358778625954	0.9997325368209672	0.1281246485069163	11.065387383463477
GOTERM_BP_ALL	GO:0006396~RNA processing	17	13.076923076923078	0.008553961475670158	RL7_BOVIN, RS24_TAKRU, RS14_MOUSE, RL7A_TAKRU, KAPCA_PIG, RS8_RAT, RS5_HUMAN, RS7_TAKRU, RS16_RAT, RL3_HUMAN, RL7_HUMAN, DDX21_HUMAN, RL26_MOUSE, RL26L_HUMAN, RL7_CHICK, RS10_HUMAN, RL14_MOUSE	125	637	9496	2.027403453689168	0.9999365082865	0.14652248754038555	12.869956579220943
GOTERM_BP_ALL	GO:0006401~RNA catabolic process	7	5.384615384615385	0.008997052386425472	CIRBP_XENTR, RL3_HUMAN, RL7_HUMAN, RL26L_HUMAN, CIRBB_XENLA, RS10_HUMAN, RS5_HUMAN	125	137	9496	3.8815766423357667	0.9999616014768116	0.15125101782822425	13.492330412699417
