## Additional File S1 for "Sex-specific co-expression networks and sex-biased gene expression in the salmonid Brook Charr *Salvelinus fontinalis*": female_go_mfall_blue2.txt

Category	Term	Count	%	PValue	Genes	List Total	Pop Hits	Pop Total	Fold Enrichment	Bonferroni	Benjamini	FDR
GOTERM_MF_ALL	GO:0003723~RNA binding	334	28.090832632464256	1.1504854997604504E-56	MTHSD_DANRE, EXOS5_HUMAN, RBM12_MOUSE, MGN_SALSA, RUXE_DANRE, CEBPZ_HUMAN, PARP1_CHICK, PHF5A_RAT, GRP78_CHICK, ALKB8_XENTR, NOC2L_MOUSE, RL3_RAT, MACF1_RAT, RU2B_MOUSE, DDX54_MOUSE, GLU2B_MOUSE, FUS_BOVIN, PPRC1_MOUSE, RT30_BOVIN, DDX56_HUMAN, GTPB1_RAT, RAE1L_DANRE, FBRL_XENLA, NOP56_MOUSE, DIM1_HUMAN, ENPL_BOVIN, IF2P_HUMAN, IF2M_BOVIN, MYH9_MOUSE, SYEP_MOUSE, RM44_MOUSE, NOP56_HUMAN, PININ_PO…	1002	1311	8885	2.2590897533689294	1.5669612506737335E-53	1.5669612506737335E-53	1.8892539066349207E-53
GOTERM_MF_ALL	GO:0003676~nucleic acid binding	451	37.93103448275862	1.9647311386136483E-37	MTHSD_DANRE, EXOS5_HUMAN, RBM12_MOUSE, RUXE_DANRE, CEBPZ_HUMAN, PARP1_CHICK, ALKB8_XENTR, RL3_RAT, RU2B_MOUSE, DDX54_MOUSE, FUS_BOVIN, DDX56_HUMAN, RAE1L_DANRE, ZFP62_MOUSE, IF2P_HUMAN, SYEP_MOUSE, RM44_MOUSE, ZN367_DANRE, NOP56_HUMAN, N6MT2_CHICK, PININ_PONAB, LAB_XENLA, TF3A_RAT, RL17_RAT, RRP7A_MOUSE, LPPRC_XENTR, DSRAD_HUMAN, RPAC2_XENLA, RL1D1_BOVIN, IMP3_HUMAN, RRP1B_HUMAN, HNRPM_MOUSE, H2A…	1002	2429	8885	1.6464128145520402	2.675963810791789E-34	1.3379819053958944E-34	3.226356159974188E-34
GOTERM_MF_ALL	GO:0044822~poly(A) RNA binding	218	18.334735071488645	2.985380327164502E-34	RBM12_MOUSE, CEBPZ_HUMAN, PARP1_CHICK, PHF5A_RAT, GRP78_CHICK, RL3_RAT, NOC2L_MOUSE, DDX54_MOUSE, MACF1_RAT, PPRC1_MOUSE, GTPB1_RAT, DDX56_HUMAN, RT30_BOVIN, DIM1_HUMAN, NOP56_MOUSE, IF2P_HUMAN, MYH9_MOUSE, IF2M_BOVIN, RM44_MOUSE, NOP56_HUMAN, PININ_PONAB, PUS7_BOVIN, U5S1_CHICK, PDIA3_CHICK, RL12_MOUSE, RL17_RAT, RRP7A_MOUSE, DSRAD_HUMAN, NFX1_BOVIN, FCF1_PONAB, RL1D1_BOVIN, IMP3_HUMAN, RRP1B_HU…	1002	862	8885	2.2425334944959268	4.066088005598052E-31	1.3553626685326838E-31	4.902401157651219E-31
GOTERM_MF_ALL	GO:1901363~heterocyclic compound binding	557	46.846089150546675	2.418022109099667E-20	MTHSD_DANRE, EXOS5_HUMAN, RBM12_MOUSE, RUXE_DANRE, CEBPZ_HUMAN, PARP1_CHICK, KAD6_RABIT, GSK3H_DROME, ALKB8_XENTR, PEX1_HUMAN, RL3_RAT, RU2B_MOUSE, DDX54_MOUSE, FUS_BOVIN, DDX56_HUMAN, RAE1L_DANRE, ZFP62_MOUSE, IF2P_HUMAN, SYEP_MOUSE, RM44_MOUSE, ZN367_DANRE, NOP56_HUMAN, N6MT2_CHICK, LAB_XENLA, PININ_PONAB, TF3A_RAT, RL17_RAT, RRP7A_MOUSE, LPPRC_XENTR, DSRAD_HUMAN, PNPH_HUMAN, RPAC2_XENLA, RL1D1…	1002	3736	8885	1.3220200391508206	3.2933461125937465E-17	8.233365281484366E-18	3.970721679584263E-17
GOTERM_MF_ALL	GO:0097159~organic cyclic compound binding	559	47.01429772918419	1.176704380933E-19	MTHSD_DANRE, EXOS5_HUMAN, RBM12_MOUSE, RUXE_DANRE, CEBPZ_HUMAN, PARP1_CHICK, KAD6_RABIT, GSK3H_DROME, ALKB8_XENTR, PEX1_HUMAN, RL3_RAT, RU2B_MOUSE, DDX54_MOUSE, FUS_BOVIN, DDX56_HUMAN, RAE1L_DANRE, ZFP62_MOUSE, IF2P_HUMAN, SYEP_MOUSE, RM44_MOUSE, ZN367_DANRE, NOP56_HUMAN, N6MT2_CHICK, LAB_XENLA, PININ_PONAB, TF3A_RAT, RL17_RAT, RRP7A_MOUSE, LPPRC_XENTR, DSRAD_HUMAN, PNPH_HUMAN, RPAC2_XENLA, RL1D1…	1002	3776	8885	1.3127122344294462	1.602671366830746E-16	3.2053427336614917E-17	1.932308880985445E-16
GOTERM_MF_ALL	GO:0030515~snoRNA binding	18	1.5138772077375946	7.764158386387708E-11	NOP10_DANRE, IMP3_HUMAN, NOP56_MOUSE, IMP4_RAT, NOLC1_RAT, NOP58_HUMAN, BMS1_HUMAN, NOP56_HUMAN, U3IP2_MOUSE, DIEXF_DANRE, GAR1_DANRE, UTP6_HUMAN, NOP56_BOVIN, PWP2_HUMAN, NHP2_DANRE, NUFP1_MOUSE, WDR3_HUMAN, HEAT1_DANRE	1002	26	8885	6.138876093965914	1.0574779896188602E-7	1.7624633974477888E-8	1.2749801214795298E-7
GOTERM_MF_ALL	GO:0043021~ribonucleoprotein complex binding	26	2.1867115222876365	6.920278296902078E-7	SMD1_MOUSE, WDR12_SALSA, ANM5_PONAB, GRP78_CHICK, SRP54_MOUSE, RU1C_RAT, HNRPU_HUMAN, ABCF1_HUMAN, SRP54_PONAB, RLI1_SCHPO, NDKA_RAT, DNJC1_MOUSE, RU2B_MOUSE, DENR_DANRE, RUXG_MOUSE, NPM_CHICK, IF2M_BOVIN, BOP1_DANRE, PRP6_MOUSE, IF6_DANRE, HNRPU_MOUSE, NAA15_HUMAN, PESC_SALSA, C1QBP_BOVIN, SMD2_MOUSE, NVL_HUMAN	1002	78	8885	2.955755156353959	9.420981767902514E-4	1.3463982527284202E-4	0.0011363978987044554
GOTERM_MF_ALL	GO:0008168~methyltransferase activity	39	3.280067283431455	1.3584886296579664E-6	MT21D_HUMAN, MT21B_HUMAN, ANM1_XENTR, SETD6_SALSA, TR112_MOUSE, ANM5_PONAB, RRP8_MOUSE, NSUN2_MOUSE, ALKB8_XENTR, SMYD5_HUMAN, PCMD2_PONAB, ZCHC4_XENTR, MEL2A_DANRE, NOP2_HUMAN, MRM2_MOUSE, MRM1_HUMAN, FBRL_XENLA, SPB1_CHICK, DIM1_HUMAN, NSUN7_HUMAN, TR61B_HUMAN, MET18_RAT, TRMB_DANRE, TRM11_MOUSE, WDR5_RAT, ANM3_HUMAN, DPH5_BOVIN, MET13_DANRE, N6MT2_CHICK, Y8948_DICDI, FBX11_MOUSE, NEP1_MOUSE, P…	1002	152	8885	2.2751536400882446	0.001848552089503519	2.312561024881976E-4	0.0022308000121817884
GOTERM_MF_ALL	GO:0016853~isomerase activity	32	2.6913372582001682	1.5519766155022428E-6	MPI_BOVIN, PMM1_HUMAN, PDIA4_BOVIN, PDIA1_PONAB, PDIA3_BOVIN, PTGES_BOVIN, FKBP2_MOUSE, AMACR_HUMAN, TEBP_PONAB, PPIE_HUMAN, RUSD2_MOUSE, FKB11_MOUSE, PPIA_RAT, TRUA_MOUSE, PPIA_DROME, GALE_BOVIN, PDIA4_RAT, PUS7L_DANRE, PDIA6_HUMAN, PPIA_MOUSE, PDIA1_HUMAN, GALE_HUMAN, PPIL3_HUMAN, RUSD4_DANRE, PUS7_BOVIN, PDIA3_CHICK, LLR1_HUMAN, PPIG_MOUSE, PUS10_MOUSE, FCL_HUMAN, EI2BA_BOVIN, PPIA_CRIGR	1002	113	8885	2.511084026636991	0.0021115613018545254	2.3483839788618344E-4	0.0025485265109703725
GOTERM_MF_ALL	GO:0003724~RNA helicase activity	22	1.8502943650126156	6.0940466736486526E-6	IF4A1_MOUSE, DHX37_HUMAN, DDX18_HUMAN, DX39A_MOUSE, DDX24_HUMAN, DDX51_DANRE, UAP1L_DANRE, DHX9_HUMAN, SUV3_DANRE, DDX31_HUMAN, M10L1_MOUSE, IF4A1_RABIT, DDX27_HUMAN, IF4A2_CHICK, DDX47_MOUSE, DDX52_RAT, DDX55_DANRE, DDX49_HUMAN, DDX54_MOUSE, DDX10_CHICK, DHX30_MOUSE, DDX56_HUMAN	1002	66	8885	2.9557551563539586	0.008265765994634133	8.296673215973938E-4	0.010006784533045376
GOTERM_MF_ALL	GO:0016741~transferase activity, transferring one-carbon groups	39	3.280067283431455	8.184986482276781E-6	MT21D_HUMAN, MT21B_HUMAN, ANM1_XENTR, SETD6_SALSA, TR112_MOUSE, ANM5_PONAB, RRP8_MOUSE, NSUN2_MOUSE, ALKB8_XENTR, SMYD5_HUMAN, PCMD2_PONAB, ZCHC4_XENTR, MEL2A_DANRE, NOP2_HUMAN, MRM2_MOUSE, MRM1_HUMAN, FBRL_XENLA, SPB1_CHICK, DIM1_HUMAN, NSUN7_HUMAN, TR61B_HUMAN, MET18_RAT, TRMB_DANRE, TRM11_MOUSE, WDR5_RAT, ANM3_HUMAN, DPH5_BOVIN, MET13_DANRE, N6MT2_CHICK, Y8948_DICDI, FBX11_MOUSE, NEP1_MOUSE, P…	1002	163	8885	2.121615664376768	0.01108608855713622	0.0010129409206390827	0.013440014496668429
GOTERM_MF_ALL	GO:0004004~ATP-dependent RNA helicase activity	21	1.7661900756938604	1.0507028640876957E-5	IF4A1_MOUSE, DHX37_HUMAN, DDX18_HUMAN, DX39A_MOUSE, DDX24_HUMAN, DDX51_DANRE, DHX9_HUMAN, SUV3_DANRE, DDX31_HUMAN, M10L1_MOUSE, DDX27_HUMAN, IF4A1_RABIT, IF4A2_CHICK, DDX47_MOUSE, DDX52_RAT, DDX55_DANRE, DDX49_HUMAN, DDX54_MOUSE, DDX10_CHICK, DHX30_MOUSE, DDX56_HUMAN	1002	63	8885	2.9557551563539586	0.014208737579264552	0.0011918432059020434	0.017252574484249994
GOTERM_MF_ALL	GO:0008186~RNA-dependent ATPase activity	21	1.7661900756938604	1.368826194794142E-5	IF4A1_MOUSE, DHX37_HUMAN, DDX18_HUMAN, DX39A_MOUSE, DDX24_HUMAN, DDX51_DANRE, DHX9_HUMAN, SUV3_DANRE, DDX31_HUMAN, M10L1_MOUSE, DDX27_HUMAN, IF4A1_RABIT, IF4A2_CHICK, DDX47_MOUSE, DDX52_RAT, DDX55_DANRE, DDX49_HUMAN, DDX54_MOUSE, DDX10_CHICK, DHX30_MOUSE, DDX56_HUMAN	1002	64	8885	2.909571482035928	0.018470824583480816	0.0014330906336612603	0.022475618394657282
GOTERM_MF_ALL	GO:0019843~rRNA binding	21	1.7661900756938604	1.7709513315921744E-5	NOL12_DANRE, RLA1_CHICK, IMP3_HUMAN, RS9_RAT, RM20_XENLA, FAKD2_HUMAN, IMP4_RAT, RL5B_XENLA, RL5_CHICK, SSF1_MOUSE, RPF1_DANRE, DIEXF_DANRE, RL37_RAT, RT11_BOVIN, NEP1_MOUSE, RM11_MOUSE, RL3_RAT, RL5_BOVIN, RL12_MOUSE, RL17_RAT, RPF2_BOVIN	1002	65	8885	2.86480884385076	0.023831994615780228	0.0017214145718785767	0.029077462405102672
GOTERM_MF_ALL	GO:0051082~unfolded protein binding	20	1.682085786375105	3.908629568226402E-5	DNJB2_MOUSE, DNJB1_BOVIN, ENPL_BOVIN, NPM_CHICK, TTC1_HUMAN, TCPA_HUMAN, CALX_RAT, ENPL_MOUSE, GRP78_CHICK, CALR_HUMAN, CALR_BOVIN, DNJA2_HUMAN, MDN1_HUMAN, NUDC_CHICK, DNJA3_HUMAN, TCPA_RAT, UGGG1_HUMAN, AAMP_BOVIN, HEAT3_HUMAN, TCPB_BOVIN	1002	63	8885	2.815004910813294	0.05184432411114148	0.0035428143801385925	0.06416568116640597
GOTERM_MF_ALL	GO:0008026~ATP-dependent helicase activity	24	2.0185029436501263	5.288631376695702E-5	IF4A1_MOUSE, DHX37_HUMAN, DDX18_HUMAN, DX39A_MOUSE, DDX24_HUMAN, DDX51_DANRE, RUVB2_DANRE, DHX9_HUMAN, SUV3_DANRE, DDX31_HUMAN, M10L1_MOUSE, IF4A1_RABIT, DDX27_HUMAN, IF4A2_CHICK, DDX47_MOUSE, DDX52_RAT, XRCC5_HUMAN, RUVB1_DANRE, DDX55_DANRE, DDX49_HUMAN, DDX54_MOUSE, DDX10_CHICK, DHX30_MOUSE, DDX56_HUMAN	1002	86	8885	2.4745857122963377	0.06949987089238108	0.004491947399218987	0.08681112513477807
GOTERM_MF_ALL	GO:0070035~purine NTP-dependent helicase activity	24	2.0185029436501263	5.288631376695702E-5	IF4A1_MOUSE, DHX37_HUMAN, DDX18_HUMAN, DX39A_MOUSE, DDX24_HUMAN, DDX51_DANRE, RUVB2_DANRE, DHX9_HUMAN, SUV3_DANRE, DDX31_HUMAN, M10L1_MOUSE, IF4A1_RABIT, DDX27_HUMAN, IF4A2_CHICK, DDX47_MOUSE, DDX52_RAT, XRCC5_HUMAN, RUVB1_DANRE, DDX55_DANRE, DDX49_HUMAN, DDX54_MOUSE, DDX10_CHICK, DHX30_MOUSE, DDX56_HUMAN	1002	86	8885	2.4745857122963377	0.06949987089238108	0.004491947399218987	0.08681112513477807
GOTERM_MF_ALL	GO:0008757~S-adenosylmethionine-dependent methyltransferase activity	29	2.4390243902439024	6.459303646571829E-5	MT21D_HUMAN, ANM1_XENTR, SETD6_SALSA, ANM5_PONAB, RRP8_MOUSE, NSUN2_MOUSE, PCMD2_PONAB, MEL2A_DANRE, MRM2_MOUSE, NOP2_HUMAN, MRM1_HUMAN, SPB1_CHICK, DIM1_HUMAN, FBRL_XENLA, TR61B_HUMAN, TRMB_DANRE, WDR5_RAT, TRM11_MOUSE, ANM3_HUMAN, MET13_DANRE, DPH5_BOVIN, N6MT2_CHICK, Y8948_DICDI, FBX11_MOUSE, NEP1_MOUSE, SETD7_DANRE, PCMD1_CHICK, TRM61_HUMAN, SMY2A_DANRE	1002	116	8885	2.2168163672654693	0.08421948649531363	0.005161840916942273	0.10601775185244966
GOTERM_MF_ALL	GO:0008135~translation factor activity, RNA binding	26	2.1867115222876365	1.9755517781154346E-4	TF2H3_HUMAN, EIF1A_DANRE, IF2B_MOUSE, IF4H_PONAB, EI2BG_RAT, IF2B_HUMAN, GTPB2_MOUSE, EF2K_HUMAN, ABCF1_HUMAN, RLI1_SCHPO, DENR_DANRE, EIF2D_RABIT, GTPB1_RAT, IF4A1_MOUSE, IF4G1_HUMAN, IF2P_HUMAN, EF1A2_XENLA, IF2M_BOVIN, NUCL_XENLA, IF4A1_RABIT, IF6_DANRE, IF4A2_CHICK, ERF3A_MOUSE, EIF3B_HUMAN, IF4E_HUMAN, EI2BA_BOVIN	1002	105	8885	2.1957038304343692	0.23593065924312562	0.01483862480452347	0.32391880868499756
GOTERM_MF_ALL	GO:0000049~tRNA binding	15	1.2615643397813288	2.1492362627843997E-4	TERT_HUMAN, YRDC_RAT, TRM11_MOUSE, TRMB_DANRE, SYAM_MOUSE, SYMC_XENLA, NSUN2_MOUSE, ALKB8_XENTR, SPCS_DANRE, XPOT_DANRE, CTU2_DANRE, SYYM_MOUSE, XPO5_HUMAN, SYAC_MOUSE, SYK_MOUSE	1002	44	8885	3.0229314099074576	0.2537968824956175	0.01529018604345933	0.35234958983965114
GOTERM_MF_ALL	GO:0008649~rRNA methyltransferase activity	9	0.7569386038687973	2.4107033328175462E-4	NOP2_HUMAN, NEP1_MOUSE, MRM2_MOUSE, MRM1_HUMAN, DIM1_HUMAN, SPB1_CHICK, TR61B_HUMAN, MET13_DANRE, MEL2A_DANRE	1002	17	8885	4.694434660091582	0.279908777112041	0.01628481387993408	0.3951353269761704
GOTERM_MF_ALL	GO:0008173~RNA methyltransferase activity	14	1.1774600504625736	2.839657591187539E-4	NOP2_HUMAN, NEP1_MOUSE, MRM2_MOUSE, MRM1_HUMAN, SPB1_CHICK, DIM1_HUMAN, TR61B_HUMAN, TRMB_DANRE, TRM11_MOUSE, TRM61_HUMAN, NSUN2_MOUSE, MET13_DANRE, ALKB8_XENTR, MEL2A_DANRE	1002	40	8885	3.1035429141716566	0.32078413630051317	0.018251215116149133	0.46529083083237666
GOTERM_MF_ALL	GO:0003743~translation initiation factor activity	19	1.59798149705635	3.8572022887996087E-4	IF4A1_MOUSE, IF4G1_HUMAN, IF2P_HUMAN, EIF1A_DANRE, IF2B_MOUSE, IF2M_BOVIN, IF4H_PONAB, EI2BG_RAT, IF2B_HUMAN, NUCL_XENLA, IF4A1_RABIT, IF4A2_CHICK, IF6_DANRE, RLI1_SCHPO, EIF3B_HUMAN, DENR_DANRE, EIF2D_RABIT, EI2BA_BOVIN, IF4E_HUMAN	1002	68	8885	2.477618292826113	0.4087121338749614	0.023601225241309476	0.6315247942405011
GOTERM_MF_ALL	GO:0009982~pseudouridine synthase activity	6	0.5046257359125316	7.51189309538113E-4	RUSD4_DANRE, PUS7_BOVIN, RUSD2_MOUSE, PUS10_MOUSE, TRUA_MOUSE, PUS7L_DANRE	1002	8	8885	6.650449101796408	0.6406664849535049	0.043524579161790755	1.2264359321744855
GOTERM_MF_ALL	GO:0003735~structural constituent of ribosome	44	3.700588730025231	8.329226784632512E-4	IMP3_HUMAN, RM20_XENLA, RL5_CHICK, RM03_MOUSE, RL32_RAT, RS23_RAT, RS32_XENLA, ADT2_RAT, RM17_PONAB, RL37_RAT, RM12_MOUSE, RM09_BOVIN, RM55_HUMAN, RM11_MOUSE, RT63_DANRE, RM49_MOUSE, RL3_RAT, RL7L_HUMAN, RM52_XENLA, RSSA_SALSA, RT30_BOVIN, RM21_BOVIN, RM47_BOVIN, MCAT_HUMAN, RL36A_TAKRU, RLA1_CHICK, RS9_RAT, RS3A_SALSA, RM22_XENTR, RL5B_XENLA, RS23_ICTPU, RT16_BOVIN, RL3_BOVIN, RS16_RAT, RT11_BOV…	1002	235	8885	1.660253960164777	0.6785500427104102	0.04618739570526231	1.3590231870946212
GOTERM_MF_ALL	GO:0004812~aminoacyl-tRNA ligase activity	14	1.1774600504625736	0.001008618804665319	SYQ_BOVIN, SYRC_XENTR, SYAM_MOUSE, SYEP_MOUSE, SYMC_XENLA, SYSC_RAT, SYVC_TAKRU, SYHC_TAKRU, RM39_HUMAN, SYYM_MOUSE, SYG_PONAB, SYLC_HUMAN, SYAC_MOUSE, SYK_MOUSE	1002	45	8885	2.758704812597028	0.747016767599135	0.05349335021698676	1.6434705212201695
GOTERM_MF_ALL	GO:0004540~ribonuclease activity	17	1.4297729184188395	0.001079523159731905	EXOS5_HUMAN, TNR22_MOUSE, SEN34_HUMAN, RPP40_MOUSE, NOB1_BOVIN, PAN2_CHICK, RPP21_MOUSE, CPSF3_HUMAN, RPP30_BOVIN, RM44_MOUSE, EXOS7_HUMAN, RCL1_MOUSE, TOE1_BOVIN, XRN2_CHICK, EXOSX_HUMAN, POP5_DANRE, ZC3H3_HUMAN	1002	62	8885	2.43134698345245	0.7703283806733043	0.055010016714783894	1.7580444707182674
GOTERM_MF_ALL	GO:0016876~ligase activity, forming aminoacyl-tRNA and related compounds	14	1.1774600504625736	0.0012635350035794038	SYQ_BOVIN, SYRC_XENTR, SYAM_MOUSE, SYEP_MOUSE, SYMC_XENLA, SYSC_RAT, SYVC_TAKRU, SYHC_TAKRU, RM39_HUMAN, SYYM_MOUSE, SYG_PONAB, SYLC_HUMAN, SYAC_MOUSE, SYK_MOUSE	1002	46	8885	2.698732968844919	0.8212957049588369	0.06178732479103477	2.0548037311671763
GOTERM_MF_ALL	GO:0016875~ligase activity, forming carbon-oxygen bonds	14	1.1774600504625736	0.0012635350035794038	SYQ_BOVIN, SYRC_XENTR, SYAM_MOUSE, SYEP_MOUSE, SYMC_XENLA, SYSC_RAT, SYVC_TAKRU, SYHC_TAKRU, RM39_HUMAN, SYYM_MOUSE, SYG_PONAB, SYLC_HUMAN, SYAC_MOUSE, SYK_MOUSE	1002	46	8885	2.698732968844919	0.8212957049588369	0.06178732479103477	2.0548037311671763
GOTERM_MF_ALL	GO:0008276~protein methyltransferase activity	17	1.4297729184188395	0.0012988210649654609	FBRL_XENLA, MT21D_HUMAN, ANM1_XENTR, SETD6_SALSA, TR112_MOUSE, WDR5_RAT, ANM5_PONAB, ANM3_HUMAN, MET13_DANRE, N6MT2_CHICK, FBX11_MOUSE, PCMD2_PONAB, SETD7_DANRE, PCMD1_CHICK, SMY2A_DANRE, MEL2A_DANRE, HEMK2_HUMAN	1002	63	8885	2.3927541741913	0.829691552636391	0.06126253774050128	2.1116139275815238
GOTERM_MF_ALL	GO:0004518~nuclease activity	30	2.5231286795626575	0.0014070554094240007	EXOS5_HUMAN, TNR22_MOUSE, RPP40_MOUSE, PAN2_CHICK, CPSF3_HUMAN, RPP30_BOVIN, RS32_XENLA, REXO4_XENTR, EXOS7_HUMAN, RCL1_MOUSE, TOE1_BOVIN, XRN2_CHICK, NUCG_HUMAN, NDKA_RAT, POP5_DANRE, ZC3H3_HUMAN, TPR_HUMAN, SEN34_HUMAN, NOB1_BOVIN, RPP21_MOUSE, TF29_SCHPO, SERHL_DANRE, AEN_RAT, EXOS4_BOVIN, RM44_MOUSE, TSN_CHICK, G3BP1_BOVIN, MGME1_MOUSE, EXD1_DANRE, EXOSX_HUMAN	1002	145	8885	1.8346066487714228	0.8530641204397738	0.06399046915405282	2.285677141188902
GOTERM_MF_ALL	GO:0005488~binding	864	72.66610597140453	0.002590299380541689	RBM12_MOUSE, TIM13_DANRE, RUXE_DANRE, BM1LA_DANRE, CLC11_MOUSE, ALKB8_XENTR, BRD1_HUMAN, MLEC_DANRE, RL3_RAT, DDX54_MOUSE, METRL_DANRE, FUS_BOVIN, BAKOR_HUMAN, ERLEC_XENTR, RAE1L_DANRE, ZFP62_MOUSE, ZN367_DANRE, NOP56_HUMAN, UBP10_XENTR, RPGF5_MOUSE, TF3A_RAT, LMNB1_HUMAN, OGFD1_XENLA, PSB6_BOVIN, DSRAD_HUMAN, RPAC2_XENLA, RL1D1_BOVIN, IMP3_HUMAN, H2AV_XENTR, TGT_DANRE, TDIF2_BOVIN, TTF1_HUMAN, Y…	1002	7384	8885	1.0375565229238164	0.970770153006128	0.11108366964277061	4.169715648507499
GOTERM_MF_ALL	GO:0001054~RNA polymerase I activity	6	0.5046257359125316	0.002783848413867638	RPAB3_MOUSE, RPA1_HUMAN, RPA49_HUMAN, RPA2_HUMAN, RPA12_BOVIN, RPAC1_MOUSE	1002	10	8885	5.320359281437126	0.9775595237857237	0.11527665695692269	4.474631268844775
GOTERM_MF_ALL	GO:0051087~chaperone binding	13	1.0933557611438183	0.0032871417554943	DNJB2_MOUSE, TIM44_HUMAN, AHSA1_HUMAN, DNJC1_HUMAN, CALR_HUMAN, DNJA2_HUMAN, DNJC3_HUMAN, BAG2_MOUSE, PM34_HUMAN, SDF2L_HUMAN, BAG4_MOUSE, DNJC3_CHICK, DNJC1_MOUSE	1002	45	8885	2.5616544688400973	0.988717039889492	0.1307629676784925	5.2632562118405275
GOTERM_MF_ALL	GO:0004386~helicase activity	28	2.3549201009251473	0.0034644200464210555	EP400_MOUSE, DX39A_MOUSE, DDX18_HUMAN, DDX24_HUMAN, UAP1L_DANRE, DDX51_DANRE, RUVB2_DANRE, DHX9_HUMAN, DDX52_RAT, PEO1_MOUSE, XRCC5_HUMAN, DDX55_DANRE, DDX49_HUMAN, DDX54_MOUSE, DDX10_CHICK, DHX30_MOUSE, DDX56_HUMAN, IF4A1_MOUSE, DHX37_HUMAN, SUV3_DANRE, DDX31_HUMAN, M10L1_MOUSE, DDX27_HUMAN, G3BP1_BOVIN, IF4A1_RABIT, IF4A2_CHICK, DDX47_MOUSE, RUVB1_DANRE	1002	140	8885	1.7734530938123754	0.9911446415844669	0.13344900440283292	5.539579582761689
GOTERM_MF_ALL	GO:0070990~snRNP binding	5	0.42052144659377627	0.004234270564995359	SMD1_MOUSE, RU1C_RAT, RU2B_MOUSE, SMD2_MOUSE, RUXG_MOUSE	1002	7	8885	6.333761049329912	0.9969091859203305	0.15631832896027864	6.730787549939254
GOTERM_MF_ALL	GO:0004579~dolichyl-diphosphooligosaccharide-protein glycotransferase activity	5	0.42052144659377627	0.004234270564995359	MAGT1_DANRE, RPN1_PIG, STT3A_MOUSE, DAD1_RAT, DAD1_PIG	1002	7	8885	6.333761049329912	0.9969091859203305	0.15631832896027864	6.730787549939254
GOTERM_MF_ALL	GO:0034062~RNA polymerase activity	12	1.0092514718250631	0.0045710080972941065	RPAB3_MOUSE, TERT_HUMAN, RPA1_HUMAN, RPA49_HUMAN, RPC3_DANRE, RPA2_HUMAN, UAP1L_DANRE, RPC8_HUMAN, RPA12_BOVIN, RPAC1_MOUSE, RPC5_MOUSE, RPAC2_XENLA	1002	41	8885	2.595297210457135	0.998050116068133	0.16329632045967568	7.247382044278627
GOTERM_MF_ALL	GO:0003899~DNA-directed RNA polymerase activity	11	0.9251471825063078	0.009446984473666459	RPAB3_MOUSE, RPA1_HUMAN, RPA49_HUMAN, RPC3_DANRE, RPA2_HUMAN, UAP1L_DANRE, RPC8_HUMAN, RPA12_BOVIN, RPAC1_MOUSE, RPC5_MOUSE, RPAC2_XENLA	1002	39	8885	2.5010235938379655	0.999997570814519	0.3017023598837488	14.43293810647277
