## Additional File S1 for "Sex-specific co-expression networks and sex-biased gene expression in the salmonid Brook Charr *Salvelinus fontinalis*": female_go_mfall_coral1.txt

Category	Term	Count	%	PValue	Genes	List Total	Pop Hits	Pop Total	Fold Enrichment	Bonferroni	Benjamini	FDR
GOTERM_MF_ALL	GO:1990782~protein tyrosine kinase binding	9	2.0316027088036117	1.397587336501517E-4	HYAL2_HUMAN, PICK1_RAT, TOB1_HUMAN, ZPR1_MOUSE, IL1AP_HUMAN, SHC2_RAT, HGFL_HUMAN, IRS1_RAT, HGFL_BOVIN	383	37	8885	5.642862183332157	0.1204171198786248	0.1204171198786248	0.21818306260568132
GOTERM_MF_ALL	GO:0030971~receptor tyrosine kinase binding	8	1.805869074492099	5.049081443750077E-4	HYAL2_HUMAN, PICK1_RAT, TOB1_HUMAN, ZPR1_MOUSE, SHC2_RAT, HGFL_HUMAN, IRS1_RAT, HGFL_BOVIN	383	34	8885	5.45845492243895	0.370999187049994	0.2069042851269426	0.7861316721944123
