## Additional File S1 for "Sex-specific co-expression networks and sex-biased gene expression in the salmonid Brook Charr *Salvelinus fontinalis*": female_go_mfall_darkmagenta.txt

Category	Term	Count	%	PValue	Genes	List Total	Pop Hits	Pop Total	Fold Enrichment	Bonferroni	Benjamini	FDR
GOTERM_MF_ALL	GO:0016491~oxidoreductase activity	69	10.68111455108359	1.9340563717559132E-7	DECR_HUMAN, DPYD_DANRE, GSTK1_HUMAN, AIDB_ECOLI, FRRS1_XENLA, SESN1_MACFA, ACAD8_HUMAN, MICA1_DANRE, DHRS4_RABIT, RT36_HUMAN, PRDX4_MOUSE, CYB5_HUMAN, COX7R_HUMAN, NQO1_RAT, 3HAO_DANRE, COX7C_MOUSE, NDUB9_BOVIN, MMSA_MOUSE, HCDH_RAT, DHSO_BOVIN, CP20A_HUMAN, AK1D1_HUMAN, NB5R2_DANRE, P5CR3_DANRE, RDHE2_MOUSE, NDUS2_BOVIN, THIOM_RAT, ZADH2_HUMAN, DHDH_DANRE, NQO2_RAT, P3H1_MOUSE, G3P_DANRE, GCDH_B…	566	568	8885	1.9069607574777285	2.1852451117887473E-4	2.1852451117887473E-4	3.1033332230645527E-4
GOTERM_MF_ALL	GO:0046933~proton-transporting ATP synthase activity, rotational mechanism	10	1.5479876160990713	5.823859050446102E-6	ATPG_BOVIN, AT5G3_MOUSE, ATPD_MOUSE, ATP5H_HUMAN, ATPG_MACFA, AT5G3_BOVIN, ATPA_BOVIN, ATPO_PIG, ATPA_RAT, ATPB_BOVIN	566	23	8885	6.825165155937933	0.006559372667110153	0.0032850822161385462	0.009344406929034932
GOTERM_MF_ALL	GO:0061134~peptidase regulator activity	20	3.0959752321981426	7.270367818462711E-5	ITIH4_PIG, TICN3_HUMAN, ITIH2_HUMAN, TIMP2_RAT, A1AT_PONAB, NOD1_HUMAN, IC1_RAT, FETUB_HUMAN, ITIH3_MESAU, KALM_HUMAN, CYTB_PANTR, HEP2_RABIT, BIRC6_HUMAN, ANT3_MOUSE, ANT3_SHEEP, COSA1_MOUSE, ITIH3_RABIT, PSM4A_DANRE, PCOC1_HUMAN, FBLN1_DANRE	566	112	8885	2.8031928319030794	0.07887372248118174	0.027014449784699024	0.11659469215583584
GOTERM_MF_ALL	GO:0004866~endopeptidase inhibitor activity	16	2.476780185758514	1.5100793331571433E-4	ITIH4_PIG, TICN3_HUMAN, ITIH2_HUMAN, A1AT_PONAB, TIMP2_RAT, IC1_RAT, FETUB_HUMAN, ITIH3_MESAU, KALM_HUMAN, CYTB_PANTR, HEP2_RABIT, BIRC6_HUMAN, ANT3_MOUSE, ANT3_SHEEP, COSA1_MOUSE, ITIH3_RABIT	566	81	8885	3.100815774549579	0.15688494699728017	0.04176570342718955	0.24202842939545777
GOTERM_MF_ALL	GO:0015078~hydrogen ion transmembrane transporter activity	16	2.476780185758514	2.0045304839847757E-4	COX41_BOVIN, AT5G3_MOUSE, ATPD_MOUSE, CYB5_HUMAN, ATPG_MACFA, COX7R_HUMAN, COX7C_MOUSE, ATP5I_BOVIN, ATPO_PIG, ATPB_BOVIN, ATPG_BOVIN, COX5B_BOVIN, ATP5H_HUMAN, AT5G3_BOVIN, ATPA_BOVIN, ATPA_RAT	566	83	8885	3.026097322150794	0.202708284506535	0.04429589749210339	0.32115729540462823
GOTERM_MF_ALL	GO:0030414~peptidase inhibitor activity	16	2.476780185758514	2.0045304839847757E-4	ITIH4_PIG, TICN3_HUMAN, ITIH2_HUMAN, A1AT_PONAB, TIMP2_RAT, IC1_RAT, FETUB_HUMAN, ITIH3_MESAU, KALM_HUMAN, CYTB_PANTR, HEP2_RABIT, BIRC6_HUMAN, ANT3_MOUSE, ANT3_SHEEP, COSA1_MOUSE, ITIH3_RABIT	566	83	8885	3.026097322150794	0.202708284506535	0.04429589749210339	0.32115729540462823
GOTERM_MF_ALL	GO:0044769~ATPase activity, coupled to transmembrane movement of ions, rotational mechanism	10	1.5479876160990713	2.5276458399759447E-4	ATPG_BOVIN, AT5G3_MOUSE, ATPD_MOUSE, ATP5H_HUMAN, ATPG_MACFA, AT5G3_BOVIN, ATPA_BOVIN, ATPO_PIG, ATPA_RAT, ATPB_BOVIN	566	35	8885	4.4851085310449275	0.24848197432389618	0.0464944315698842	0.4048093282937426
GOTERM_MF_ALL	GO:0048037~cofactor binding	30	4.643962848297214	4.282051990164423E-4	DECR_HUMAN, G3P_DANRE, GCDH_BOVIN, PAHX_MOUSE, AIDB_ECOLI, ECI2_HUMAN, CHDH_MOUSE, ACBP_CHICK, ACAD8_HUMAN, G3P_ONCMY, FMO5_RABIT, MICA1_DANRE, ALAT2_XENTR, SDHL_MOUSE, G3P_COTJA, PDXK_PIG, PYGL_BOVIN, ETFA_HUMAN, PPOX_HUMAN, DHB8_HUMAN, ACBP_BOVIN, HCDH_RAT, NDUV1_MOUSE, DHSO_BOVIN, SUCA_HUMAN, HACL1_RAT, ACLY_MOUSE, NB5R2_DANRE, NDUS2_BOVIN, TKT_HUMAN	566	235	8885	2.0039846628073077	0.383671699892458	0.06680337695866057	0.6848782822774568
GOTERM_MF_ALL	GO:0004645~phosphorylase activity	5	0.7739938080495357	4.8516440320176614E-4	TYPH_RAT, PYGL_BOVIN, TYPH_MOUSE, TYPH_HUMAN, PDP_STAHJ	566	7	8885	11.212771327612318	0.42210830738693184	0.0662495880538786	0.7756475955434383
GOTERM_MF_ALL	GO:0003824~catalytic activity	294	45.51083591331269	5.404245718858867E-4	AT5G3_MOUSE, MCCB_MOUSE, LACB2_XENTR, PSA3_BOVIN, MMP15_HUMAN, GSTK1_HUMAN, FAD1_DANRE, RAB31_HUMAN, YH24_CAEEL, PBLD_BOVIN, PTH2_CAEEL, MYH6_MOUSE, SDF2L_HUMAN, ALAT2_XENTR, JAK1_DANRE, PLPL7_MOUSE, GBG10_HUMAN, HIUH_DANRE, ACSF2_DANRE, ENOA_ALLMI, GLTL6_HUMAN, RNT2_HUMAN, OLA1_DANRE, PCY2_BOVIN, WWP2_MOUSE, ATPG_BOVIN, KCC2D_XENLA, DHSO_BOVIN, FA10_BOVIN, NB5R2_DANRE, ABHDA_PONAB, NDST1_HUMAN, …	566	4010	8885	1.1509168774177632	0.457107981011875	0.06561960524104782	0.8636350043212282
GOTERM_MF_ALL	GO:0061135~endopeptidase regulator activity	16	2.476780185758514	5.637052584662164E-4	ITIH4_PIG, TICN3_HUMAN, ITIH2_HUMAN, A1AT_PONAB, TIMP2_RAT, IC1_RAT, FETUB_HUMAN, ITIH3_MESAU, KALM_HUMAN, CYTB_PANTR, HEP2_RABIT, BIRC6_HUMAN, ANT3_MOUSE, ANT3_SHEEP, COSA1_MOUSE, ITIH3_RABIT	566	91	8885	2.76006678833534	0.4712113984601728	0.061729183411185495	0.9006815189441575
GOTERM_MF_ALL	GO:0004867~serine-type endopeptidase inhibitor activity	11	1.7027863777089782	8.583106936876808E-4	ITIH4_PIG, ANT3_SHEEP, ANT3_MOUSE, ITIH2_HUMAN, A1AT_PONAB, IC1_RAT, ITIH3_MESAU, KALM_HUMAN, COSA1_MOUSE, ITIH3_RABIT, HEP2_RABIT	566	49	8885	3.5240138458210137	0.6210335332843775	0.08443120945836302	1.3683664973001441
GOTERM_MF_ALL	GO:0019829~cation-transporting ATPase activity	11	1.7027863777089782	0.0011899525852916832	ATPG_BOVIN, AT5G3_MOUSE, ATPD_MOUSE, ATP5H_HUMAN, ATPG_MACFA, AT5G3_BOVIN, ATPA_BOVIN, ABCBB_HUMAN, ATPO_PIG, ATPA_RAT, ATPB_BOVIN	566	51	8885	3.385817224416268	0.7395767506347584	0.10606354949335906	1.892370160379675
GOTERM_MF_ALL	GO:0015077~monovalent inorganic cation transmembrane transporter activity	21	3.2507739938080498	0.0013695945131631604	COX41_BOVIN, AT5G3_MOUSE, ATPD_MOUSE, S41A1_MOUSE, HCN4_HUMAN, CYB5_HUMAN, ATPG_MACFA, COX7R_HUMAN, COX7C_MOUSE, ATP5I_BOVIN, ATPO_PIG, ATPB_BOVIN, ATPG_BOVIN, COX5B_BOVIN, ATP5H_HUMAN, TPC10_HUMAN, AT5G3_BOVIN, SC6A9_XENLA, ATPA_BOVIN, ABCBB_HUMAN, ATPA_RAT	566	151	8885	2.1831488545152458	0.7874764746915659	0.11230846640583503	2.175118449232949
GOTERM_MF_ALL	GO:0050662~coenzyme binding	22	3.4055727554179565	0.0016188948420365154	DECR_HUMAN, G3P_DANRE, GCDH_BOVIN, ETFA_HUMAN, PPOX_HUMAN, DHB8_HUMAN, AIDB_ECOLI, ACBP_BOVIN, ECI2_HUMAN, CHDH_MOUSE, ACAD8_HUMAN, ACBP_CHICK, G3P_ONCMY, HCDH_RAT, FMO5_RABIT, NDUV1_MOUSE, DHSO_BOVIN, MICA1_DANRE, HACL1_RAT, NB5R2_DANRE, NDUS2_BOVIN, G3P_COTJA	566	164	8885	2.1058131517710934	0.8397200868639707	0.12258379751034565	2.566240122658292
GOTERM_MF_ALL	GO:0016627~oxidoreductase activity, acting on the CH-CH group of donors	12	1.8575851393188854	0.0021208912191180204	ACAD8_HUMAN, DHDH_DANRE, DECR_HUMAN, DPYD_DANRE, GCDH_BOVIN, AK1D1_HUMAN, ETFA_HUMAN, PPOX_HUMAN, AIDB_ECOLI, BDH2_DANRE, ZADH2_HUMAN, RETST_DANRE	566	64	8885	2.9433524734982335	0.9092050987184775	0.14780804356501764	3.3493660700895433
GOTERM_MF_ALL	GO:0042625~ATPase coupled ion transmembrane transporter activity	11	1.7027863777089782	0.002166481941981663	ATPG_BOVIN, AT5G3_MOUSE, ATPD_MOUSE, ATP5H_HUMAN, ATPG_MACFA, AT5G3_BOVIN, ATPA_BOVIN, ABCBB_HUMAN, ATPO_PIG, ATPA_RAT, ATPB_BOVIN	566	55	8885	3.1395759717314484	0.9137737255493528	0.14201938349386223	3.4201955262767147
GOTERM_MF_ALL	GO:0016616~oxidoreductase activity, acting on the CH-OH group of donors, NAD or NADP as acceptor	14	2.1671826625387	0.003541166148132639	ECHP_DANRE, DHDH_DANRE, CYB5_HUMAN, DHB8_HUMAN, RDH3_RAT, HCDH_RAT, DHSO_BOVIN, MDHM_PONAB, DHRS4_RABIT, RDH7_RAT, AK1D1_HUMAN, RDHE2_MOUSE, LDHBA_DANRE, BDH2_DANRE, ZADH2_HUMAN	566	88	8885	2.4973899775136523	0.9818415550083263	0.21006226199252165	5.533177383267718
GOTERM_MF_ALL	GO:0015399~primary active transmembrane transporter activity	14	2.1671826625387	0.004316011415094863	AT5G3_MOUSE, ATPD_MOUSE, ATPG_MACFA, TFR1_CRIGR, ATPO_PIG, ATPB_BOVIN, ATPG_BOVIN, ATP5H_HUMAN, AT5G3_BOVIN, MRP5_MOUSE, ATPA_BOVIN, ABCG8_MOUSE, ABCBB_HUMAN, ATPA_RAT	566	90	8885	2.4418924224577934	0.9924608668857627	0.23779215969082412	6.704984522092783
GOTERM_MF_ALL	GO:0015405~P-P-bond-hydrolysis-driven transmembrane transporter activity	14	2.1671826625387	0.004316011415094863	AT5G3_MOUSE, ATPD_MOUSE, ATPG_MACFA, TFR1_CRIGR, ATPO_PIG, ATPB_BOVIN, ATPG_BOVIN, ATP5H_HUMAN, AT5G3_BOVIN, MRP5_MOUSE, ATPA_BOVIN, ABCG8_MOUSE, ABCBB_HUMAN, ATPA_RAT	566	90	8885	2.4418924224577934	0.9924608668857627	0.23779215969082412	6.704984522092783
GOTERM_MF_ALL	GO:1901681~sulfur compound binding	18	2.786377708978328	0.005555886038335499	HDGF_BOVIN, GCDH_BOVIN, ETFA_HUMAN, KALM_HUMAN, HEP2_RABIT, AIDB_ECOLI, ACBP_BOVIN, ECI2_HUMAN, ACAD8_HUMAN, ACBP_CHICK, VGFAA_DANRE, ANT3_MOUSE, ANT3_SHEEP, FBLN7_HUMAN, PDCD5_MOUSE, VTNC_HUMAN, PCOC1_HUMAN, GSTM3_HUMAN	566	136	8885	2.0776605695281645	0.9981557017714506	0.28204640204815234	8.55174625798707
GOTERM_MF_ALL	GO:0043492~ATPase activity, coupled to movement of substances	14	2.1671826625387	0.005729143830675319	AT5G3_MOUSE, ATPD_MOUSE, ATP9B_DANRE, ATPG_MACFA, ATPO_PIG, ATPB_BOVIN, ATPG_BOVIN, ATP5H_HUMAN, AT5G3_BOVIN, MRP5_MOUSE, ATPA_BOVIN, ABCG8_MOUSE, ABCBB_HUMAN, ATPA_RAT	566	93	8885	2.3631216991527033	0.9984853164068047	0.2772034082081909	8.807062590222737
GOTERM_MF_ALL	GO:0042626~ATPase activity, coupled to transmembrane movement of substances	13	2.0123839009287927	0.00594598446975606	AT5G3_MOUSE, ATPD_MOUSE, ATPG_MACFA, ATPB_BOVIN, ATPO_PIG, ATPG_BOVIN, ATP5H_HUMAN, AT5G3_BOVIN, MRP5_MOUSE, ATPA_BOVIN, ABCG8_MOUSE, ABCBB_HUMAN, ATPA_RAT	566	83	8885	2.45870407424752	0.998816190216422	0.27450825929970235	9.125661804195417
GOTERM_MF_ALL	GO:0016614~oxidoreductase activity, acting on CH-OH group of donors	15	2.321981424148607	0.006461779116766142	ECHP_DANRE, DHDH_DANRE, CYB5_HUMAN, DHB8_HUMAN, RDH3_RAT, CHDH_MOUSE, HCDH_RAT, DHSO_BOVIN, MDHM_PONAB, DHRS4_RABIT, RDH7_RAT, AK1D1_HUMAN, LDHBA_DANRE, RDHE2_MOUSE, BDH2_DANRE, ZADH2_HUMAN	566	105	8885	2.2425542655224637	0.9993414722313023	0.2832136414530686	9.879318527705816
GOTERM_MF_ALL	GO:0016820~hydrolase activity, acting on acid anhydrides, catalyzing transmembrane movement of substances	13	2.0123839009287927	0.007199015811742989	AT5G3_MOUSE, ATPD_MOUSE, ATPG_MACFA, ATPB_BOVIN, ATPO_PIG, ATPG_BOVIN, ATP5H_HUMAN, AT5G3_BOVIN, MRP5_MOUSE, ATPA_BOVIN, ABCG8_MOUSE, ABCBB_HUMAN, ATPA_RAT	566	85	8885	2.4008522136769903	0.9997153672360309	0.29880554432250317	10.946366834414123
GOTERM_MF_ALL	GO:0016209~antioxidant activity	10	1.5479876160990713	0.0073199187696469555	GSTK1_HUMAN, SODC_DANRE, PRDX6_CHICK, NQO1_RAT, KDM3B_MOUSE, PRDX4_MOUSE, CATA_DANRE, FABPL_PIG, SODM_MACFA, SESN1_MACFA	566	55	8885	2.854159974301317	0.9997519623830609	0.2924264914990925	11.120222343459751
