## Additional File S1 for "Sex-specific co-expression networks and sex-biased gene expression in the salmonid Brook Charr *Salvelinus fontinalis*": female_go_mfall_darkorange.txt

Category	Term	Count	%	PValue	Genes	List Total	Pop Hits	Pop Total	Fold Enrichment	Bonferroni	Benjamini	FDR
GOTERM_MF_ALL	GO:0048037~cofactor binding	29	6.25	1.442820919586046E-6	GCH1_RAT, DHPR_MOUSE, AATC_CHICK, CGL_HUMAN, CQ10X_DANRE, PH4H_RAT, ASPD_DANRE, ALAT2_DANRE, GABT_MOUSE, GPD1L_DANRE, GPDA_TAKRU, KBL_MOUSE, VKORL_RAT, CGL_RAT, IDH3B_MACFA, G6PE_HUMAN, MDHC_RAT, KYNU_MOUSE, GRHPR_HUMAN, TY3H_MOUSE, UGDH_CHICK, KYNU_HUMAN, DHE3_HUMAN, AT2L1_DANRE, IDHC_RAT, DHTK1_DANRE, IDHG1_MOUSE, CGL_BOVIN, PH4H_MOUSE	393	235	8885	2.7899409885766877	0.0014518667344611824	0.0014518667344611824	0.0022816176961537593
GOTERM_MF_ALL	GO:0016491~oxidoreductase activity	51	10.991379310344827	1.6918779066459562E-6	PH4H_RAT, CX7A2_MOUSE, ODPB_BOVIN, AASS_BOVIN, NDUV2_BOVIN, CP4B1_RAT, GPX4_CALJA, GPD1L_DANRE, KDM7A_HUMAN, PRDX5_HUMAN, C1TC_RAT, GRHPR_HUMAN, AL4A1_DANRE, CX7A2_BOVIN, UGDH_CHICK, PGH1_SHEEP, UCRI_MOUSE, CERU_HUMAN, PHS_MOUSE, DHB4_HUMAN, IDHG1_MOUSE, DHTK1_DANRE, BCDO1_CHICK, PH4H_MOUSE, CP27B_HUMAN, DHPR_MOUSE, MDHC_XENTR, ASPD_DANRE, DHB1_PANTR, P4HTM_HUMAN, ODBA_PANTR, C1TC_HUMAN, RDH3_RAT…	393	568	8885	2.0299564562950216	0.0017022719819606014	8.514985158415422E-4	0.0026754612426183044
GOTERM_MF_ALL	GO:0043168~anion binding	22	4.741379310344827	2.5015344518932636E-5	AATC_CHICK, PH4H_RAT, TY3H_MOUSE, CGL_HUMAN, P4HTM_HUMAN, DHE3_HUMAN, KYNU_HUMAN, MILK1_HUMAN, AT2L1_DANRE, ALAT2_DANRE, GABT_MOUSE, DDAH1_HUMAN, FOLR1_MOUSE, KBL_MOUSE, CGL_BOVIN, CGL_RAT, APOC1_MOUSE, PH4H_MOUSE, KYNU_MOUSE, ACACB_HUMAN, MCCA_HUMAN, GRHPR_HUMAN	393	174	8885	2.8585007750577636	0.02487612718151322	0.008361766652879576	0.03955133152949708
GOTERM_MF_ALL	GO:0016616~oxidoreductase activity, acting on the CH-OH group of donors, NAD or NADP as acceptor	14	3.0172413793103448	1.1601715156212555E-4	MDHC_XENTR, DHB1_PANTR, UGDH_CHICK, GPD1L_DANRE, RDH3_RAT, GPDA_TAKRU, DHB4_HUMAN, IDHC_RAT, IDHG1_MOUSE, RDH13_HUMAN, IDH3B_MACFA, MDHC_RAT, G6PE_HUMAN, GRHPR_HUMAN	393	88	8885	3.5967499421697893	0.11026894671768794	0.028786552317059177	0.1833091419909394
GOTERM_MF_ALL	GO:0030170~pyridoxal phosphate binding	10	2.1551724137931036	1.2451371478308502E-4	AATC_CHICK, CGL_BOVIN, CGL_RAT, CGL_HUMAN, KYNU_HUMAN, AT2L1_DANRE, KYNU_MOUSE, ALAT2_DANRE, GABT_MOUSE, KBL_MOUSE	393	45	8885	5.024031665253039	0.11784995423575784	0.024766767241949705	0.19672148348338636
GOTERM_MF_ALL	GO:0016614~oxidoreductase activity, acting on CH-OH group of donors	15	3.2327586206896552	1.9687821039578775E-4	MDHC_XENTR, DHB1_PANTR, UGDH_CHICK, GPD1L_DANRE, RDH3_RAT, GPDA_TAKRU, DHB4_HUMAN, IDHC_RAT, IDHG1_MOUSE, VKORL_RAT, RDH13_HUMAN, IDH3B_MACFA, MDHC_RAT, G6PE_HUMAN, GRHPR_HUMAN	393	105	8885	3.2297346419483826	0.17985643649991867	0.032505926264389196	0.31088483765441266
GOTERM_MF_ALL	GO:0016646~oxidoreductase activity, acting on the CH-NH group of donors, NAD or NADP as acceptor	6	1.293103448275862	6.49170622076711E-4	DHPR_MOUSE, AL1L1_XENTR, AASS_BOVIN, C1TC_RAT, AL4A1_DANRE, C1TC_HUMAN	393	17	8885	7.979344409519533	0.48000032610561083	0.08918744141074586	1.0216612865382224
GOTERM_MF_ALL	GO:0003824~catalytic activity	209	45.043103448275865	7.714622749391694E-4	GCH1_RAT, PDP1_PONAB, PH4H_RAT, CGL_HUMAN, ALAT2_DANRE, CFAB_HUMAN, CP4B1_RAT, GPX4_CALJA, GPD1L_DANRE, FIGL1_XENTR, ADK_RAT, UBP31_HUMAN, CO2_BOVIN, JAK1_DANRE, PARL_DANRE, C1TC_RAT, MBD4_HUMAN, LORF2_HUMAN, CX7A2_BOVIN, ARGI1_HUMAN, KYNU_HUMAN, BAZ1A_HUMAN, CEC1A_DANRE, CMTD1_MOUSE, PI42B_RAT, FOLC_HUMAN, CERU_HUMAN, DHTK1_DANRE, CGL_BOVIN, AEBP1_HUMAN, GPAT1_HUMAN, HIPK2_HUMAN, TRIO_DANRE, CCH…	393	4010	8885	1.1783296212395222	0.5402913340955182	0.09257584368239025	1.213025396205536
GOTERM_MF_ALL	GO:0004497~monooxygenase activity	9	1.9396551724137931	7.980279014687395E-4	PH4H_RAT, TY3H_MOUSE, BCDO1_CHICK, PH4H_MOUSE, CP27B_HUMAN, CP4B1_RAT, CP2J2_HUMAN, 1433F_HUMAN, PHS_MOUSE	393	46	8885	4.423332227016263	0.5524356356724407	0.08545271103399299	1.2545499033963958
GOTERM_MF_ALL	GO:0051287~NAD binding	10	2.1551724137931036	9.013458337161846E-4	IDHC_RAT, IDHG1_MOUSE, DHPR_MOUSE, IDH3B_MACFA, UGDH_CHICK, DHE3_HUMAN, MDHC_RAT, GRHPR_HUMAN, GPD1L_DANRE, GPDA_TAKRU	393	58	8885	3.8979556023514954	0.596695958533479	0.08680556254862515	1.4158898913276596
GOTERM_MF_ALL	GO:0042802~identical protein binding	44	9.482758620689655	0.004534278906616335	GCH1_RAT, DHPR_MOUSE, AATC_CHICK, LECT2_HUMAN, COR1B_MOUSE, PH4H_RAT, CGL_HUMAN, ZP3_CHICK, MILK1_HUMAN, GABT_MOUSE, GPD1L_DANRE, S26A5_RAT, CEBPB_CHICK, CRYAB_BOVIN, AMOL1_BOVIN, KYNU_MOUSE, GRHPR_HUMAN, A2AP_MOUSE, MMP9_HUMAN, CLD1_RAT, STAT3_CHICK, BNI3L_MOUSE, STAT6_HUMAN, DESI1_HUMAN, TLR13_MOUSE, CR3L3_HUMAN, AMOL1_HUMAN, KYNU_HUMAN, DHE3_HUMAN, ERBB4_MOUSE, AT2L1_DANRE, MLXPL_HUMAN, ABCD2_…	393	649	8885	1.5327554232975376	0.9897081407387636	0.3403438409426671	6.934537736849666
GOTERM_MF_ALL	GO:0016645~oxidoreductase activity, acting on the CH-NH group of donors	6	1.293103448275862	0.004974846459624276	DHPR_MOUSE, AL1L1_XENTR, AASS_BOVIN, C1TC_RAT, AL4A1_DANRE, C1TC_HUMAN	393	26	8885	5.217263652378156	0.993409809598665	0.341976359090579	7.583750030563796
GOTERM_MF_ALL	GO:0031406~carboxylic acid binding	11	2.3706896551724137	0.00825954398888867	PH4H_RAT, TY3H_MOUSE, APOC1_MOUSE, P4HTM_HUMAN, DHE3_HUMAN, PH4H_MOUSE, ACACB_HUMAN, MCCA_HUMAN, GRHPR_HUMAN, DDAH1_HUMAN, FOLR1_MOUSE	393	94	8885	2.6456336960641003	0.9997640521889238	0.47399988087004685	12.291978534415959
GOTERM_MF_ALL	GO:0052745~inositol phosphate phosphatase activity	5	1.0775862068965518	0.008534769543117375	INP4A_HUMAN, MINP1_RAT, PTPC1_DANRE, INP5K_MOUSE, PXYP1_DANRE	393	19	8885	5.949511182536494	0.9998215851408031	0.46018484498897705	12.676103593597677
GOTERM_MF_ALL	GO:0043531~ADP binding	6	1.293103448275862	0.009329127421022106	AAKG2_HUMAN, ERN1_MOUSE, DHE3_HUMAN, AAKG1_BOVIN, AAKG2_MOUSE, APAF_DANRE	393	30	8885	4.521628498727735	0.999920402406523	0.46700067072779217	13.7759486664077
