## Additional File S1 for "Sex-specific co-expression networks and sex-biased gene expression in the salmonid Brook Charr *Salvelinus fontinalis*": female_go_mfall_darkred.txt

Category	Term	Count	%	PValue	Genes	List Total	Pop Hits	Pop Total	Fold Enrichment	Bonferroni	Benjamini	FDR
GOTERM_MF_ALL	GO:0019787~ubiquitin-like protein transferase activity	171	3.325554259043174	6.018044175499154E-5	TRI69_HUMAN, UB2L3_MOUSE, MGRN1_HUMAN, MALT1_HUMAN, UB2E3_MOUSE, CUL2_MOUSE, RMD5B_MOUSE, TRIM8_MOUSE, FBX11_RAT, UBR2_HUMAN, TRIPC_DANRE, CNOT4_HUMAN, WWP1_MOUSE, RN139_MOUSE, UBE2B_RAT, UB2R1_HUMAN, TRI27_MOUSE, ELOB_RAT, CYHR1_DANRE, KLH15_DANRE, UBR3_MOUSE, KBTB8_DANRE, RN128_MOUSE, FBW1B_HUMAN, TM189_HUMAN, FBX30_RAT, PJA2_RAT, KLHL7_RAT, UBE4B_MOUSE, UBE2N_RAT, RO52_HUMAN, ATG3_DANRE, RBX1_…	4343	282	8885	1.2405509477221843	0.16478432994445458	0.16478432994445458	0.10827768633688839
GOTERM_MF_ALL	GO:0004842~ubiquitin-protein transferase activity	164	3.1894204589653827	7.636537937431817E-5	TRI69_HUMAN, UB2L3_MOUSE, MGRN1_HUMAN, MALT1_HUMAN, UB2E3_MOUSE, CUL2_MOUSE, RMD5B_MOUSE, TRIM8_MOUSE, FBX11_RAT, UBR2_HUMAN, TRIPC_DANRE, CNOT4_HUMAN, WWP1_MOUSE, RN139_MOUSE, UBE2B_RAT, UB2R1_HUMAN, TRI27_MOUSE, ELOB_RAT, CYHR1_DANRE, KLH15_DANRE, UBR3_MOUSE, KBTB8_DANRE, RN128_MOUSE, FBW1B_HUMAN, TM189_HUMAN, FBX30_RAT, PJA2_RAT, KLHL7_RAT, UBE4B_MOUSE, UBE2N_RAT, RO52_HUMAN, ITCH_HUMAN, WWP2_…	4343	270	8885	1.2426467452946846	0.2042688804504348	0.10796237772750572	0.1373790050614998
GOTERM_MF_ALL	GO:0000976~transcription regulatory region sequence-specific DNA binding	180	3.5005834305717616	8.835630731927801E-4	ZN551_HUMAN, CTCF_MOUSE, GLI2_HUMAN, NR2F6_MOUSE, IRF8_MOUSE, ZSC20_HUMAN, TOP1_HUMAN, SMAD6_MOUSE, SOX4_MOUSE, C2D1A_HUMAN, CIART_MOUSE, ITF2_HUMAN, NF2L3_HUMAN, ZBED4_MOUSE, HMGB2_CHICK, ELF4_HUMAN, NSD1_HUMAN, FOS_CHICK, FUBP3_HUMAN, CIART_HUMAN, PER1_RAT, ZBTB4_HUMAN, KLF9_RAT, ARI5B_MOUSE, UBF1_HUMAN, LDB1_CHICK, MNT_HUMAN, PSPC1_DANRE, FLI1_HUMAN, MLX_HUMAN, H2AY_RAT, SFPQ_MOUSE, HNRPK_CHIC…	4343	310	8885	1.1878959838969643	0.9289796842974611	0.5858787341660139	1.5786450725144952
GOTERM_MF_ALL	GO:0046982~protein heterodimerization activity	118	2.294826915597044	0.0010416648907584523	MK04_MOUSE, BNI3L_BOVIN, GSTM2_MOUSE, SOX4_MOUSE, MYH6_MOUSE, PP2BA_RAT, H3C_HUMAN, ITF2_HUMAN, BCL2_MOUSE, SCUB1_MOUSE, TPD52_HUMAN, ITB2_HUMAN, LIFR_MOUSE, NFYC_BOVIN, BHE40_RAT, CPNS1_RAT, SUPT3_HUMAN, H2AY_RAT, MLX_HUMAN, HA2B_MOUSE, LIFR_RAT, ATR_XENLA, DGKD_HUMAN, MICU2_MOUSE, ADDA_RAT, SMAD5_DANRE, SUCB2_HUMAN, PBX1_MOUSE, IKZF4_MOUSE, BAX_BOVIN, HNF1B_RAT, IKKA_DANRE, SNX1_RAT, TRIM1_MOUS…	4343	195	8885	1.2379839057250983	0.9557670697779388	0.54139748977862	1.858628133599538
GOTERM_MF_ALL	GO:0003690~double-stranded DNA binding	207	4.025670945157526	0.001282904477349836	ZSC20_HUMAN, TOP1_HUMAN, SOX4_MOUSE, NF2L3_HUMAN, FOS_CHICK, NSD1_HUMAN, CIART_HUMAN, TADBP_MOUSE, PER1_RAT, KLF9_RAT, ARI5B_MOUSE, PSPC1_DANRE, SFPQ_MOUSE, HNRPK_CHICK, MBD2_HUMAN, CBP_HUMAN, GLI2_MOUSE, TOP1_CRIGR, ETV5_HUMAN, ZN704_HUMAN, MNT_MOUSE, PBX3_HUMAN, NFX1_BOVIN, TEAD1_HUMAN, MBD3_HUMAN, MED1_MOUSE, MLH1_MOUSE, PBX1_MOUSE, ZN638_HUMAN, CHD4_HUMAN, MND1_BOVIN, MEF2D_XENLA, HNF1B_RAT, …	4343	363	8885	1.1666251191715367	0.9785260452798146	0.5361448245319064	2.284390995618446
GOTERM_MF_ALL	GO:0008270~zinc ion binding	412	8.012446518864255	0.0019298862834244445	CLIP1_HUMAN, MMP19_HUMAN, LPP_CHICK, GAT6A_XENLA, FBX11_RAT, KMT2C_HUMAN, MSS4_HUMAN, P2RX4_HUMAN, BRD1_HUMAN, NBR1_HUMAN, NSD1_HUMAN, RN128_MOUSE, BAZ1A_HUMAN, FBX30_RAT, RO52_HUMAN, TRI39_HUMAN, TRIM2_BOVIN, DCTD_RAT, RN111_PONAB, CBP_HUMAN, TAD2B_XENLA, ATS13_HUMAN, TRI39_MOUSE, RBM10_HUMAN, ZDHC1_MOUSE, STB1A_DANRE, RSF1_HUMAN, KDM5A_HUMAN, RBBP6_HUMAN, KDM1B_HUMAN, RGN_XENLA, TRI13_DANRE, PK…	4343	762	8885	1.1061393632496375	0.9969106628720147	0.618368497386016	3.4176504879374736
GOTERM_MF_ALL	GO:1990837~sequence-specific double-stranded DNA binding	185	3.5978218591987554	0.0026223621362134733	ZN551_HUMAN, CTCF_MOUSE, GLI2_HUMAN, NR2F6_MOUSE, IRF8_MOUSE, ZSC20_HUMAN, TOP1_HUMAN, SMAD6_MOUSE, SOX4_MOUSE, C2D1A_HUMAN, CIART_MOUSE, ITF2_HUMAN, NF2L3_HUMAN, ZBED4_MOUSE, HMGB2_CHICK, ELF4_HUMAN, NSD1_HUMAN, FOS_CHICK, FUBP3_HUMAN, CIART_HUMAN, PER1_RAT, ZBTB4_HUMAN, KLF9_RAT, ARI5B_MOUSE, UBF1_HUMAN, LDB1_CHICK, MNT_HUMAN, PSPC1_DANRE, FLI1_HUMAN, MLX_HUMAN, H2AY_RAT, SFPQ_MOUSE, HNRPK_CHIC…	4343	325	8885	1.164544182504118	0.9996127395910778	0.6744843513795766	4.616839399379014
GOTERM_MF_ALL	GO:0000975~regulatory region DNA binding	231	4.492415402567095	0.003089184888547063	ZSC20_HUMAN, TOP1_HUMAN, SOX4_MOUSE, RPB1_MOUSE, RCOR1_MOUSE, NF2L3_HUMAN, TF2B_RAT, T7L1A_DANRE, FOS_CHICK, NSD1_HUMAN, CIART_HUMAN, PER1_RAT, KLF9_RAT, ARI5B_MOUSE, PSPC1_DANRE, TAF7_PONAB, SFPQ_MOUSE, HNRPK_CHICK, MBD2_HUMAN, DHX36_HUMAN, CBP_HUMAN, GLI2_MOUSE, TOP1_CRIGR, ZN704_HUMAN, ETV5_HUMAN, MNT_MOUSE, PBX3_HUMAN, NFX1_BOVIN, TEAD1_HUMAN, MBD3_HUMAN, MED1_MOUSE, PBX1_MOUSE, CHD4_HUMAN, M…	4343	414	8885	1.141508741369587	0.999904572816634	0.6856170294760991	5.417305198637501
GOTERM_MF_ALL	GO:0001067~regulatory region nucleic acid binding	232	4.511863088292493	0.0031270769112863315	ZSC20_HUMAN, TOP1_HUMAN, SOX4_MOUSE, RPB1_MOUSE, RCOR1_MOUSE, NF2L3_HUMAN, TF2B_RAT, T7L1A_DANRE, FOS_CHICK, NSD1_HUMAN, CIART_HUMAN, PER1_RAT, KLF9_RAT, ARI5B_MOUSE, PSPC1_DANRE, TAF7_PONAB, SFPQ_MOUSE, HNRPK_CHICK, MBD2_HUMAN, DHX36_HUMAN, CBP_HUMAN, GLI2_MOUSE, TOP1_CRIGR, ZN704_HUMAN, ETV5_HUMAN, MNT_MOUSE, PBX3_HUMAN, NFX1_BOVIN, TEAD1_HUMAN, MBD3_HUMAN, MED1_MOUSE, PBX1_MOUSE, CHD4_HUMAN, M…	4343	416	8885	1.1409385571830886	0.9999148310381273	0.6469720918672326	5.48199988375766
GOTERM_MF_ALL	GO:0003746~translation elongation factor activity	21	0.40840140023337224	0.0032968700248124307	ELOF1_MOUSE, EF1B_XENLA, EF1B_HUMAN, EF1A2_XENLA, EF1G_DANRE, GTPB2_HUMAN, EFTS_SALSA, EF2_CHICK, MCA3_HUMAN, EFTU_RAT, EF1A1_RAT, EF2_DROME, EF1A_DANRE, EF1D_XENLA, EF2_MOUSE, EF1G_RABIT, RRF2M_DANRE, TCEA2_HUMAN, IF5A1_RABIT, EFGM_DANRE, ABTB1_MOUSE	4343	26	8885	1.6523937724720594	0.999948838921096	0.6276991999868476	5.771382113714541
GOTERM_MF_ALL	GO:0044212~transcription regulatory region DNA binding	227	4.4146246596655	0.004038708425979249	ZSC20_HUMAN, TOP1_HUMAN, SOX4_MOUSE, RPB1_MOUSE, RCOR1_MOUSE, NF2L3_HUMAN, TF2B_RAT, T7L1A_DANRE, FOS_CHICK, NSD1_HUMAN, CIART_HUMAN, PER1_RAT, KLF9_RAT, ARI5B_MOUSE, PSPC1_DANRE, TAF7_PONAB, SFPQ_MOUSE, HNRPK_CHICK, MBD2_HUMAN, DHX36_HUMAN, CBP_HUMAN, GLI2_MOUSE, TOP1_CRIGR, ZN704_HUMAN, ETV5_HUMAN, MNT_MOUSE, PBX3_HUMAN, NFX1_BOVIN, TEAD1_HUMAN, MBD3_HUMAN, MED1_MOUSE, PBX1_MOUSE, CHD4_HUMAN, M…	4343	408	8885	1.1382385673587878	0.9999944863460982	0.6673794743201951	7.025927863193604
GOTERM_MF_ALL	GO:0008017~microtubule binding	69	1.3418903150525088	0.004078342662603511	CLIP1_HUMAN, CEP57_RAT, KI21A_HUMAN, CCSAP_DANRE, GBRAP_RAT, FMR1B_XENLA, KI16B_HUMAN, CAMP3_MOUSE, ARHG2_PIG, MARE2_RAT, GCP4_HUMAN, MACF1_RAT, JKIP1_HUMAN, KIF2A_CHICK, MARE3_HUMAN, MLP3B_HUMAN, CLIP1_CHICK, KINH_RAT, DYN3_HUMAN, NDL1B_DANRE, CE350_HUMAN, WDR81_RAT, GCP5_HUMAN, CHP1_BOVIN, KIF3B_HUMAN, EMAL3_HUMAN, CAM1B_DANRE, CAMP3_HUMAN, MACF1_HUMAN, DYN2_BOVIN, NFM_HUMAN, HOOK3_MOUSE, STIM1…	4343	110	8885	1.2832876310886903	0.9999951052722162	0.6390247892238511	7.09250862162305
GOTERM_MF_ALL	GO:0000977~RNA polymerase II regulatory region sequence-specific DNA binding	144	2.8004667444574096	0.0045133491966155926	ZN551_HUMAN, CTCF_MOUSE, GLI2_HUMAN, NR2F6_MOUSE, IRF8_MOUSE, ZSC20_HUMAN, SMAD6_MOUSE, C2D1A_HUMAN, ITF2_HUMAN, NF2L3_HUMAN, ZBED4_MOUSE, ELF4_HUMAN, FOS_CHICK, NSD1_HUMAN, FUBP3_HUMAN, PER1_RAT, ZBTB4_HUMAN, KLF9_RAT, ARI5B_MOUSE, MNT_HUMAN, FLI1_HUMAN, H2AY_RAT, MLX_HUMAN, SFPQ_MOUSE, HNRPK_CHICK, MBD2_HUMAN, GLI2_MOUSE, ETV5_HUMAN, BCL6_HUMAN, PBX3_HUMAN, MNT_MOUSE, TEAD1_HUMAN, NFX1_BOVIN, M…	4343	250	8885	1.1783928160257886	0.9999986755414203	0.6469395208832198	7.820314102791204
GOTERM_MF_ALL	GO:0001012~RNA polymerase II regulatory region DNA binding	146	2.839362115908207	0.004706619562879227	ZN551_HUMAN, CTCF_MOUSE, GLI2_HUMAN, NR2F6_MOUSE, IRF8_MOUSE, ZSC20_HUMAN, SMAD6_MOUSE, C2D1A_HUMAN, ITF2_HUMAN, NF2L3_HUMAN, ZBED4_MOUSE, ELF4_HUMAN, FOS_CHICK, NSD1_HUMAN, FUBP3_HUMAN, PER1_RAT, ZBTB4_HUMAN, KLF9_RAT, ARI5B_MOUSE, MNT_HUMAN, FLI1_HUMAN, H2AY_RAT, MLX_HUMAN, SFPQ_MOUSE, HNRPK_CHICK, MBD2_HUMAN, GLI2_MOUSE, ETV5_HUMAN, BCL6_HUMAN, PBX3_HUMAN, MNT_MOUSE, TEAD1_HUMAN, NFX1_BOVIN, M…	4343	254	8885	1.175944274522673	0.9999992591368246	0.6351417729190124	8.141942368210797
GOTERM_MF_ALL	GO:0031490~chromatin DNA binding	35	0.6806690003889537	0.0047902129723465655	MBD3_HUMAN, MED1_MOUSE, CTCF_MOUSE, H33_XENTR, CHD4_HUMAN, KDM5A_HUMAN, KDM6A_HUMAN, SRF_CHICK, SRF_MOUSE, H3C_HUMAN, CHD4_MOUSE, SMCA4_RAT, ACTN4_HUMAN, XBP1_BOVIN, H10_HUMAN, PER1_RAT, TF65_MOUSE, H2AW_HUMAN, ACTN4_RAT, KDM3B_MOUSE, SRF_HUMAN, SMCA4_HUMAN, SMCE1_RAT, H3C_MOUSE, H2AY_RAT, FOXO3_HUMAN, SMCE1_MOUSE, MBD2_HUMAN, MTA2_HUMAN, ACTN4_BOVIN, SMRC2_HUMAN, EP300_HUMAN, H2AZ_CHICK, P66B_HU…	4343	50	8885	1.4320746028091182	0.9999994237675268	0.6162575459119514	8.28072460897854
GOTERM_MF_ALL	GO:0017016~Ras GTPase binding	102	1.9836639439906651	0.0055967274244701545	ULK1_HUMAN, TBC14_MOUSE, XPO6_HUMAN, RAE2_MOUSE, M3K10_XENLA, TBC25_HUMAN, ARHG2_PIG, IPO4_HUMAN, DOC11_HUMAN, MILK2_RAT, TNPO2_MOUSE, RFIP5_MOUSE, VINC_MOUSE, KPCL_HUMAN, ABI2_MOUSE, TBCK_CHICK, ACAP2_CHICK, TB10A_HUMAN, US6NL_HUMAN, ROCK2_BOVIN, BACD2_XENTR, BORG4_MOUSE, RAB7A_MOUSE, IPO13_HUMAN, TBCD1_BOVIN, VAS1_HUMAN, AFAD_HUMAN, EXOC5_HUMAN, CTRO_MOUSE, RBG1L_HUMAN, RPGF6_HUMAN, DEN1B_HUMAN…	4343	172	8885	1.2132193478947677	0.9999999490511564	0.6498969488443187	9.60957072804206
GOTERM_MF_ALL	GO:0000989~transcription factor activity, transcription factor binding	181	3.5200311162971607	0.0070188775900105775	MAML2_BOVIN, UB2L3_MOUSE, NCOA2_DANRE, ERF_MOUSE, SOX4_MOUSE, NACAM_HUMAN, PRGC2_RAT, RCOR1_MOUSE, MKL2_HUMAN, WWTR1_MOUSE, SETD3_DANRE, ITF2_HUMAN, AT7L3_DANRE, NF2L3_HUMAN, HSBP1_HUMAN, ELOB_RAT, LPIN2_MOUSE, MED12_DANRE, SMBT1_HUMAN, PIR_HUMAN, NOTC2_HUMAN, HCFC1_MESAU, DCAF6_PONAB, NSD1_HUMAN, PBIP1_RAT, CDYL_RAT, PER1_RAT, TCP4_CHICK, ARI5B_MOUSE, BHE40_RAT, LDB1_CHICK, WWTR1_HUMAN, MNT_HUMA…	4343	323	8885	1.1464197395331728	0.999999999296201	0.7105226251972097	11.908573332408245
GOTERM_MF_ALL	GO:0031267~small GTPase binding	110	2.1392454297938546	0.007054151884982699	ULK1_HUMAN, TBC14_MOUSE, XPO6_HUMAN, RAE2_MOUSE, M3K10_XENLA, TBC25_HUMAN, ARHG2_PIG, IPO4_HUMAN, DOC11_HUMAN, MILK2_RAT, TNPO2_MOUSE, RFIP5_MOUSE, RIPL1_BOVIN, VINC_MOUSE, KPCL_HUMAN, ABI2_MOUSE, TBCK_CHICK, ACAP2_CHICK, TB10A_HUMAN, US6NL_HUMAN, ROCK2_BOVIN, BACD2_XENTR, BORG4_MOUSE, RAB7A_MOUSE, IPO13_HUMAN, TBCD1_BOVIN, VAS1_HUMAN, AFAD_HUMAN, EXOC5_HUMAN, CTRO_MOUSE, RBG1L_HUMAN, RPGF6_HUMAN…	4343	188	8885	1.1970228442933357	0.9999999993671685	0.6917092820698156	11.964888529471274
GOTERM_MF_ALL	GO:0043565~sequence-specific DNA binding	263	5.114741345779852	0.0075089951565733256	GAT6A_XENLA, COT2_BOVIN, ZSC20_HUMAN, TOP1_HUMAN, SOX4_MOUSE, TFCP2_XENTR, NF2L3_HUMAN, SMG7_HUMAN, HHEX_XENTR, T7L1A_DANRE, FOS_CHICK, NSD1_HUMAN, CIART_HUMAN, PER1_RAT, ERH_MOUSE, KLF9_RAT, ARI5B_MOUSE, TEN1L_HUMAN, FXP1B_DANRE, PSPC1_DANRE, RORB_HUMAN, ZBT21_HUMAN, MAFB_DANRE, SFPQ_MOUSE, HNRPK_CHICK, MBD2_HUMAN, CBP_HUMAN, GLI2_MOUSE, TOP1_CRIGR, ZN704_HUMAN, ETV5_HUMAN, KDM6B_MOUSE, ZN394_MO…	4343	482	8885	1.1162881462323593	0.9999999998393335	0.6948436650066834	12.688003917496381
GOTERM_MF_ALL	GO:0046914~transition metal ion binding	479	9.315441462465966	0.009886605010441814	MMP19_HUMAN, CLIP1_HUMAN, LPP_CHICK, GAT6A_XENLA, FBX11_RAT, KMT2C_HUMAN, MSS4_HUMAN, P2RX4_HUMAN, P4HA1_MOUSE, BRD1_HUMAN, NBR1_HUMAN, NSD1_HUMAN, RN128_MOUSE, BAZ1A_HUMAN, FBX30_RAT, RO52_HUMAN, TRI39_HUMAN, TRIM2_BOVIN, DCTD_RAT, RN111_PONAB, CBP_HUMAN, TAD2B_XENLA, ATS13_HUMAN, TRI39_MOUSE, RBM10_HUMAN, ZDHC1_MOUSE, NFU1_HUMAN, STB1A_DANRE, RSF1_HUMAN, KDM5A_HUMAN, RBBP6_HUMAN, KDM1B_HUMAN, R…	4343	909	8885	1.0780508168247174	0.9999999999998772	0.7738136319350655	16.377547352540066
