## Additional File S1 for "Sex-specific co-expression networks and sex-biased gene expression in the salmonid Brook Charr *Salvelinus fontinalis*": female_go_mfall_green.txt

Category	Term	Count	%	PValue	Genes	List Total	Pop Hits	Pop Total	Fold Enrichment	Bonferroni	Benjamini	FDR
GOTERM_MF_ALL	GO:0003735~structural constituent of ribosome	112	34.46153846153846	2.0562080402821043E-106	RL38_RAT, RL21_CHILA, RS31_XENLA, RL8_XENTR, RL23_PONAB, RL40_SHEEP, RS4_ICTPU, RS5_HUMAN, RL27_ICTPU, RS26_RAT, RS27A_ICTPU, RL18_MACFA, RL3_RAT, RL18A_SALSA, RL23_RAT, RL21_CAPHI, RS15_XIPMA, RL18_ORENI, RS16_ICTPU, RS27_RAT, RL6_HUMAN, RL27A_XENLA, RL8_DANRE, RL10_RAT, RS15A_RAT, RL22_PIG, RL26L_HUMAN, RL12_MOUSE, RL10A_ICTPU, RL17_RAT, RL10_CHICK, RL32P_MOUSE, RLP24_DANRE, RL37_RAT, RL4B_XENL…	298	235	8885	14.209910038554906	1.4167273397543698E-103	1.4167273397543698E-103	3.0943137160262365E-103
GOTERM_MF_ALL	GO:0005198~structural molecule activity	116	35.69230769230769	1.5170410726478579E-74	RL38_RAT, RL21_CHILA, RS31_XENLA, RL8_XENTR, RL23_PONAB, RL40_SHEEP, RS4_ICTPU, RS5_HUMAN, RL27_ICTPU, RS26_RAT, RS27A_ICTPU, RL18_MACFA, RL3_RAT, RL18A_SALSA, RL23_RAT, RL21_CAPHI, RS15_XIPMA, RL18_ORENI, RS16_ICTPU, RS27_RAT, RL6_HUMAN, RL27A_XENLA, RL8_DANRE, RL10_RAT, RS15A_RAT, RL22_PIG, RL26L_HUMAN, RL12_MOUSE, RL10A_ICTPU, RL17_RAT, RL10_CHICK, RL32P_MOUSE, MAGI1_HUMAN, RLP24_DANRE, RL37_R…	298	451	8885	7.668715308263516	1.0452412990543741E-71	5.226206495271871E-72	2.282940688348536E-71
GOTERM_MF_ALL	GO:0019843~rRNA binding	29	8.923076923076923	8.307297238761861E-25	RL8_XENTR, RL5_CHICK, RS4_ICTPU, RL11_RAT, RS5_HUMAN, CIRBP_PONAB, RL37_RAT, RL3_HUMAN, RS3_RAT, RL3_RAT, RL3_MOUSE, RL23_RAT, RL11_ICTPU, RLA1_CHICK, RL6_RAT, RS14_MOUSE, RS9_RAT, RS11_XENLA, RL9_ICTPU, RL5A_XENLA, RS18_ICTPU, RLA2_HORSE, RL8_DANRE, DDX21_HUMAN, RL12_MOUSE, RLA1_MOUSE, RLA2_BOVIN, RL17_RAT, RS11_RAT	298	65	8885	13.302271553949407	5.723727797506923E-22	1.9079092658356405E-22	1.2501353601107904E-21
GOTERM_MF_ALL	GO:0003723~RNA binding	108	33.23076923076923	1.2337026884443348E-20	CIRBP_XENTR, RL38_RAT, RS31_XENLA, RL8_XENTR, MTU1_DANRE, SELH_MOUSE, EF2_CHICK, RL23_PONAB, RS4_ICTPU, RS5_HUMAN, RS26_RAT, RL3_RAT, RL23_RAT, RS15_XIPMA, RU2A_MACFA, RS27_RAT, RBP2_PANTR, EF1A2_XENLA, RL6_HUMAN, RL8_DANRE, RL10_RAT, RS15A_RAT, EF1G_RABIT, RL22_PIG, RL12_MOUSE, RL10A_ICTPU, RL17_RAT, SSRP1_CHICK, RL37_RAT, SYTC_MOUSE, TCPD_HUMAN, EIF3I_DANRE, EIF3D_DANRE, RL7_CHICK, RL3_MOUSE, M…	298	1311	8885	2.4561915439313196	8.500211523381466E-18	2.1250528808453665E-18	1.8565549183573887E-17
GOTERM_MF_ALL	GO:0003676~nucleic acid binding	134	41.23076923076923	4.310890260577686E-11	CIRBP_XENTR, RL38_RAT, RS31_XENLA, MTU1_DANRE, RL8_XENTR, SELH_MOUSE, RL23_PONAB, ZN629_MOUSE, EF2_CHICK, RS4_ICTPU, RS5_HUMAN, DDB1_CHICK, SMUG1_XENLA, RS26_RAT, PRDM9_DANRE, FOG1_XENLA, RL3_RAT, RL23_RAT, RS15_XIPMA, RU2A_MACFA, RS27_RAT, RBP2_PANTR, EF1A2_XENLA, RL6_HUMAN, ZGPAT_SALSA, MLX_HUMAN, RL8_DANRE, RL10_RAT, RS15A_RAT, EF1G_RABIT, RL12_MOUSE, RL22_PIG, RL10A_ICTPU, RL17_RAT, SSRP1_CHI…	298	2429	8885	1.6448202784585586	2.970199708407506E-8	5.940399505632854E-9	6.487296255741626E-8
GOTERM_MF_ALL	GO:0044822~poly(A) RNA binding	62	19.076923076923077	8.28154325103329E-9	RL7_BOVIN, CIRBP_XENTR, ZCH24_HUMAN, SELH_MOUSE, RL23_PONAB, EF2_CHICK, ZRAB2_CHICK, CTNA1_HUMAN, THOC5_DANRE, RS5_HUMAN, CIRBP_PONAB, RS23_RAT, RS26_RAT, RL3_HUMAN, BTF3_HUMAN, RL3_RAT, RS3_RAT, RS10_HUMAN, RL23_RAT, BTF3_MOUSE, RS14_MOUSE, RS27_RAT, RL6_HUMAN, RL28_MOUSE, UBIM_BOVIN, RL26_RAT, RS30_RAT, RL10_RAT, RS15A_RAT, DDX21_HUMAN, RL22_PIG, RL12_MOUSE, RL17_RAT, RS11_RAT, SSRP1_CHICK, ZNF…	298	862	8885	2.1444977343153897	5.705967029312475E-6	9.509967658916096E-7	1.2462596588047603E-5
GOTERM_MF_ALL	GO:0070180~large ribosomal subunit rRNA binding	7	2.1538461538461537	5.322164340470168E-7	RLA1_CHICK, RL12_MOUSE, RLA2_BOVIN, RLA1_MOUSE, RL17_RAT, RL23_RAT, RLA2_HORSE	298	11	8885	18.97345942647956	3.666299954226959E-4	5.238394514628375E-5	8.009104248252186E-4
GOTERM_MF_ALL	GO:1901363~heterocyclic compound binding	161	49.53846153846154	1.985751037489812E-5	CIRBP_XENTR, RL38_RAT, RS31_XENLA, MTU1_DANRE, RL8_XENTR, SELH_MOUSE, RL23_PONAB, EF2_CHICK, ZN629_MOUSE, RS4_ICTPU, RS5_HUMAN, DDB1_CHICK, SMUG1_XENLA, KIF1A_MOUSE, RS26_RAT, PRDM9_DANRE, FOG1_XENLA, RL3_RAT, RL23_RAT, RS15_XIPMA, RU2A_MACFA, RS27_RAT, RBP2_PANTR, AP4A_MOUSE, PDPK1_MOUSE, EF1A2_XENLA, ABCC9_HUMAN, RL6_HUMAN, MLX_HUMAN, ZGPAT_SALSA, RL8_DANRE, RL10_RAT, RS15A_RAT, EF1G_RABIT, ACT…	298	3736	8885	1.2848729215469297	0.013588787884164177	0.0017087834259857937	0.029878687135243
GOTERM_MF_ALL	GO:0097159~organic cyclic compound binding	162	49.84615384615385	2.3902125587549694E-5	CIRBP_XENTR, RL38_RAT, RS31_XENLA, MTU1_DANRE, RL8_XENTR, SELH_MOUSE, RL23_PONAB, EF2_CHICK, ZN629_MOUSE, RS4_ICTPU, RS5_HUMAN, DDB1_CHICK, SMUG1_XENLA, KIF1A_MOUSE, RS26_RAT, PRDM9_DANRE, FOG1_XENLA, RL3_RAT, SOAT2_RAT, RL23_RAT, RS15_XIPMA, RU2A_MACFA, RS27_RAT, RBP2_PANTR, AP4A_MOUSE, PDPK1_MOUSE, EF1A2_XENLA, ABCC9_HUMAN, RL6_HUMAN, MLX_HUMAN, ZGPAT_SALSA, RL8_DANRE, RL10_RAT, RS15A_RAT, EF1G…	298	3776	8885	1.2791580167216472	0.01633389268785357	0.0018281891947680151	0.0359634128328179
GOTERM_MF_ALL	GO:0008135~translation factor activity, RNA binding	13	4.0	1.8849321600836508E-4	EF1B_XENLA, EIF3F_HUMAN, EIF3I_DANRE, EF1G_RABIT, IF4E3_DANRE, EIF3D_DANRE, EF1A2_XENLA, IF5_HUMAN, EF1G_DANRE, EF2_CHICK, EIF3M_DANRE, IF5A1_RABIT, EIF3L_DANRE	298	105	8885	3.691434963247044	0.12180276324545536	0.012904421385139475	0.2832814146857654
GOTERM_MF_ALL	GO:0008097~5S rRNA binding	5	1.5384615384615385	2.190715818889534E-4	RL3_HUMAN, RL5A_XENLA, RL3_RAT, RL5_CHICK, RL3_MOUSE	298	10	8885	14.907718120805368	0.1401152030167685	0.013629614623906106	0.3291661374247745
GOTERM_MF_ALL	GO:0003729~mRNA binding	13	4.0	9.391839412727046E-4	RL7_BOVIN, CIRBP_XENTR, RL6_RAT, RS14_MOUSE, CIRBB_XENLA, THOC5_DANRE, RS5_HUMAN, CIRBP_PONAB, PARK7_DANRE, RS26_RAT, RL7_HUMAN, RS3_RAT, RL7_CHICK	298	125	8885	3.100805369127517	0.4765960791680707	0.05252066265937061	1.4040581881769154
GOTERM_MF_ALL	GO:0003746~translation elongation factor activity	6	1.8461538461538463	0.0014889522503227141	EF1B_XENLA, EF1G_RABIT, EF1A2_XENLA, EF1G_DANRE, EF2_CHICK, IF5A1_RABIT	298	26	8885	6.880485286525555	0.6417959950460044	0.07593538264927568	2.2173870166932397
