## Additional File S1 for "Sex-specific co-expression networks and sex-biased gene expression in the salmonid Brook Charr *Salvelinus fontinalis*": female_go_mfall_indianred4.txt

Category	Term	Count	%	PValue	Genes	List Total	Pop Hits	Pop Total	Fold Enrichment	Bonferroni	Benjamini	FDR
GOTERM_MF_ALL	GO:0050839~cell adhesion molecule binding	34	4.829545454545454	5.234423528342016E-4	DSG2_HUMAN, PKP3_BOVIN, PDLI5_HUMAN, ANK3_MOUSE, VCAM1_HUMAN, SPTB2_HUMAN, PTPRM_MOUSE, NCK1_MOUSE, ANGL3_MOUSE, ZO2_HUMAN, PICAL_HUMAN, TRI25_HUMAN, PTN11_RAT, BASI_CHICK, MACF1_RAT, ANK3_HUMAN, DREB_HUMAN, IF4G1_HUMAN, BAG3_HUMAN, TEN1_CHICK, H1X_HUMAN, TSN8_HUMAN, ASAP1_MOUSE, BORG5_RAT, WISP1_HUMAN, PHLB2_MOUSE, VWF_MOUSE, ANGL3_HUMAN, PAIRB_MOUSE, SNX9_HUMAN, GIPC1_RAT, CADM2_HUMAN, LIPB1_HU…	593	271	8885	1.879803115063191	0.47864952642285397	0.47864952642285397	0.8466425197333205
GOTERM_MF_ALL	GO:0016411~acylglycerol O-acyltransferase activity	7	0.9943181818181818	7.923753368830618E-4	PLPL2_HUMAN, MOG2A_XENLA, DGAT2_HUMAN, PCAT2_DANRE, NAT14_DANRE, DGAT2_XENTR, ABHD5_RAT	593	18	8885	5.826775341952407	0.6269734393129597	0.3892409962292489	1.2790081995058156
GOTERM_MF_ALL	GO:0005516~calmodulin binding	16	2.272727272727273	0.003569787540069686	KCC4_RAT, KCNN3_HUMAN, MYO1E_MOUSE, SPTB2_HUMAN, MARCS_RAT, MYO1D_HUMAN, PP2BC_HUMAN, IP3KB_RAT, EWS_HUMAN, AT2B1_MOUSE, STRN4_MOUSE, AT2B3_HUMAN, MYH11_CHICK, SPTN1_HUMAN, KKCC2_MOUSE, MYO7A_MOUSE	593	104	8885	2.3050979374756775	0.9883069542992261	0.7730261196854351	5.641981206423385
GOTERM_MF_ALL	GO:0019904~protein domain specific binding	35	4.971590909090909	0.007251008431643102	NOLC1_RAT, ABI2_HUMAN, TRI16_MOUSE, IRS1_RAT, USBP1_HUMAN, HDAC1_MOUSE, NCK1_MOUSE, SH3L2_DANRE, ZO2_HUMAN, PTN11_RAT, ACTN1_CHICK, TRI16_PONAB, S22A5_MOUSE, MYO7A_MOUSE, MYPN_HUMAN, HGS_BOVIN, DAZP2_RAT, ABI2_MOUSE, CASP8_MOUSE, TRI16_HUMAN, BHE40_RAT, CAPON_MOUSE, NR0B1_PIG, ASAP1_MOUSE, DOCK1_HUMAN, E41L5_HUMAN, UVRAG_HUMAN, MYO1D_HUMAN, PLS1_RAT, KDIS_DANRE, MTOR_HUMAN, GIPC1_RAT, AT2B1_MOUSE…	593	331	8885	1.58431957938283	0.9998829742323063	0.8959911307970373	11.146299054250598
GOTERM_MF_ALL	GO:0045296~cadherin binding	24	3.4090909090909087	0.007542402726210743	PKP3_BOVIN, IF4G1_HUMAN, PDLI5_HUMAN, BAG3_HUMAN, ANK3_MOUSE, H1X_HUMAN, SPTB2_HUMAN, ASAP1_MOUSE, BORG5_RAT, PTPRM_MOUSE, NCK1_MOUSE, PHLB2_MOUSE, ZO2_HUMAN, PICAL_HUMAN, TRI25_HUMAN, PAIRB_MOUSE, BASI_CHICK, MACF1_RAT, ANK3_HUMAN, SNX9_HUMAN, GIPC1_RAT, LIPB1_HUMAN, DREB_HUMAN, SPTN1_HUMAN	593	201	8885	1.7890312350557498	0.999918777004998	0.8479677230375642	11.568878705089226
GOTERM_MF_ALL	GO:0001047~core promoter binding	14	1.9886363636363635	0.008385146952234503	BAZ2A_HUMAN, HDAC5_MOUSE, ZN335_HUMAN, SAFB1_HUMAN, KLF10_HUMAN, SOX4_MOUSE, HDAC1_MOUSE, HNRPU_HUMAN, TR150_HUMAN, STA5B_MOUSE, H2AZ_CHICK, CHD2_MOUSE, HDAC4_CHICK, IRF9_HUMAN	593	93	8885	2.255525938820287	0.9999717693440029	0.8255034566462659	12.780435434942916
