## Additional File S1 for "Sex-specific co-expression networks and sex-biased gene expression in the salmonid Brook Charr *Salvelinus fontinalis*": female_go_mfall_ivory.txt

Category	Term	Count	%	PValue	Genes	List Total	Pop Hits	Pop Total	Fold Enrichment	Bonferroni	Benjamini	FDR
GOTERM_MF_ALL	GO:0003824~catalytic activity	131	45.64459930313589	0.0011851477020149567	ATTY_HUMAN, ULK1_HUMAN, CSK21_XENLA, MRP2_HUMAN, SCP20_ARATH, PNPH_BOVIN, AT2A2_CHICK, PUR1_CHICK, RPB7_DANRE, NANP_HUMAN, ALAT2_DANRE, SPYA_FELCA, JAK1_DANRE, ABCF3_MOUSE, STT3B_HUMAN, ATR_HUMAN, PMM1_MOUSE, MGAT1_MOUSE, SYWC_BOVIN, SUMO2_RAT, RAB32_PIG, TERA_DANRE, CDD_MOUSE, DDX3L_MOUSE, TKRA_BACSU, ATD1B_DANRE, OVCA2_DANRE, ENOX2_HUMAN, ACOT1_RAT, PIGW_BOVIN, PTN1_CHICK, BHMT1_DANRE, FBW1B_MO…	237	4010	8885	1.224717741511201	0.599199214801545	0.599199214801545	1.795145398762188
GOTERM_MF_ALL	GO:1901265~nucleoside phosphate binding	64	22.299651567944252	0.00658647320038923	ULK1_HUMAN, CSK21_XENLA, MRP2_HUMAN, HXK4_HUMAN, AT2A2_CHICK, IVD_PONAB, DDX5_HUMAN, TADBP_XENTR, PLK3_HUMAN, MK09_HUMAN, ROAA_MOUSE, ABCF3_MOUSE, JAK1_DANRE, PDIP3_MOUSE, ATP7B_HUMAN, ATR_HUMAN, SYWC_BOVIN, RB39B_BOVIN, HSP74_HUMAN, PRS7_MOUSE, RAF1_CHICK, RAB32_PIG, TERA_DANRE, SYYC_DANRE, DDX3L_MOUSE, TKRA_BACSU, ATD1B_DANRE, RBM4_MOUSE, ENOX2_HUMAN, LDHD_MOUSE, FICD_DANRE, METK1_BOVIN, NRK2_H…	237	1771	8885	1.3547853723968197	0.9938724988405612	0.9217216430969658	9.601715452307236
GOTERM_MF_ALL	GO:0000166~nucleotide binding	64	22.299651567944252	0.00658647320038923	ULK1_HUMAN, CSK21_XENLA, MRP2_HUMAN, HXK4_HUMAN, AT2A2_CHICK, IVD_PONAB, DDX5_HUMAN, TADBP_XENTR, PLK3_HUMAN, MK09_HUMAN, ROAA_MOUSE, ABCF3_MOUSE, JAK1_DANRE, PDIP3_MOUSE, ATP7B_HUMAN, ATR_HUMAN, SYWC_BOVIN, RB39B_BOVIN, HSP74_HUMAN, PRS7_MOUSE, RAF1_CHICK, RAB32_PIG, TERA_DANRE, SYYC_DANRE, DDX3L_MOUSE, TKRA_BACSU, ATD1B_DANRE, RBM4_MOUSE, ENOX2_HUMAN, LDHD_MOUSE, FICD_DANRE, METK1_BOVIN, NRK2_H…	237	1771	8885	1.3547853723968197	0.9938724988405612	0.9217216430969658	9.601715452307236
GOTERM_MF_ALL	GO:0036094~small molecule binding	67	23.34494773519164	0.008445443853400614	ULK1_HUMAN, CSK21_XENLA, MRP2_HUMAN, HXK4_HUMAN, AT2A2_CHICK, IVD_PONAB, DDX5_HUMAN, TADBP_XENTR, PLK3_HUMAN, MK09_HUMAN, ROAA_MOUSE, ABCF3_MOUSE, JAK1_DANRE, PDIP3_MOUSE, ATP7B_HUMAN, ATR_HUMAN, P4HTM_MOUSE, SYWC_BOVIN, RB39B_BOVIN, HSP74_HUMAN, PRS7_MOUSE, RAF1_CHICK, RAB32_PIG, TERA_DANRE, CDD_MOUSE, SYYC_DANRE, DDX3L_MOUSE, TKRA_BACSU, ATD1B_DANRE, RBM4_MOUSE, ENOX2_HUMAN, LDHD_MOUSE, FICD_DA…	237	1893	8885	1.3268849703883505	0.9985541949687031	0.8869241371066723	12.151528839923632
GOTERM_MF_ALL	GO:0016491~oxidoreductase activity	26	9.059233449477352	0.008634762419056283	IVD_PONAB, GLRX5_DANRE, PHYD1_DANRE, GPDA_TAKRU, PRDX1_CHICK, TDH_BOVIN, NDUA8_MOUSE, IDH3A_MOUSE, NB5R4_DANRE, STEA1_PIG, OXR1_MOUSE, P4HTM_MOUSE, DRS7B_DANRE, CP7A1_HUMAN, KDM6B_HUMAN, RDH11_MOUSE, ETFA_HUMAN, TKRA_BACSU, CP2J2_HUMAN, NDUS8_MACFA, LDHD_MOUSE, ENOX2_HUMAN, M2GD_HUMAN, CDO1_DANRE, GCSP_MOUSE, FRIM_SALSA	237	568	8885	1.7160664408391275	0.9987521221647896	0.8120497023993416	12.40739702286625
GOTERM_MF_ALL	GO:0048037~cofactor binding	14	4.878048780487805	0.009836100944089602	ATTY_HUMAN, CBS_MACFA, ETFA_HUMAN, IVD_PONAB, SPYA_FELCA, ALAT2_DANRE, TKRA_BACSU, GPDA_TAKRU, TDH_BOVIN, LDHD_MOUSE, CQ10B_DANRE, IDH3A_MOUSE, NB5R4_DANRE, GCSP_MOUSE	237	235	8885	2.233414130532364	0.9995100351527335	0.782212482513405	14.014870611229524
