## Additional File S1 for "Sex-specific co-expression networks and sex-biased gene expression in the salmonid Brook Charr *Salvelinus fontinalis*": female_go_mfall_lightsteelblue.txt

Category	Term	Count	%	PValue	Genes	List Total	Pop Hits	Pop Total	Fold Enrichment	Bonferroni	Benjamini	FDR
GOTERM_MF_ALL	GO:0000166~nucleotide binding	8	53.333333333333336	0.0068282410230648205	NAL12_HUMAN, TNR6A_HUMAN, ACTG_XENTR, ACT10_SOLTU, DYR1A_MOUSE, N4BP2_HUMAN, SEPT9_MOUSE, NLRC3_HUMAN	14	1771	8885	2.8668226183754135	0.4925283099589661	0.4925283099589661	7.309574357131088
GOTERM_MF_ALL	GO:1901265~nucleoside phosphate binding	8	53.333333333333336	0.0068282410230648205	NAL12_HUMAN, TNR6A_HUMAN, ACTG_XENTR, ACT10_SOLTU, DYR1A_MOUSE, N4BP2_HUMAN, SEPT9_MOUSE, NLRC3_HUMAN	14	1771	8885	2.8668226183754135	0.4925283099589661	0.4925283099589661	7.309574357131088
GOTERM_MF_ALL	GO:0035639~purine ribonucleoside triphosphate binding	7	46.666666666666664	0.007926433725862676	NAL12_HUMAN, ACTG_XENTR, ACT10_SOLTU, DYR1A_MOUSE, N4BP2_HUMAN, SEPT9_MOUSE, NLRC3_HUMAN	14	1348	8885	3.2956231454005933	0.5451754208698154	0.3255931649737047	8.438707381870557
GOTERM_MF_ALL	GO:0032550~purine ribonucleoside binding	7	46.666666666666664	0.008044414311058647	NAL12_HUMAN, ACTG_XENTR, ACT10_SOLTU, DYR1A_MOUSE, N4BP2_HUMAN, SEPT9_MOUSE, NLRC3_HUMAN	14	1352	8885	3.2858727810650885	0.550499167882958	0.23397401840755194	8.55926451765171
GOTERM_MF_ALL	GO:0001883~purine nucleoside binding	7	46.666666666666664	0.008074114891247174	NAL12_HUMAN, ACTG_XENTR, ACT10_SOLTU, DYR1A_MOUSE, N4BP2_HUMAN, SEPT9_MOUSE, NLRC3_HUMAN	14	1353	8885	3.283444198078344	0.5518296265384532	0.18179753046606184	8.589590960678228
GOTERM_MF_ALL	GO:0032549~ribonucleoside binding	7	46.666666666666664	0.008163711966228693	NAL12_HUMAN, ACTG_XENTR, ACT10_SOLTU, DYR1A_MOUSE, N4BP2_HUMAN, SEPT9_MOUSE, NLRC3_HUMAN	14	1356	8885	3.2761799410029497	0.5558196194354856	0.14981806166648026	8.68102063561269
GOTERM_MF_ALL	GO:0001882~nucleoside binding	7	46.666666666666664	0.008406295222982823	NAL12_HUMAN, ACTG_XENTR, ACT10_SOLTU, DYR1A_MOUSE, N4BP2_HUMAN, SEPT9_MOUSE, NLRC3_HUMAN	14	1364	8885	3.2569648093841645	0.5664468622378551	0.13002443328981694	8.928148245471945
GOTERM_MF_ALL	GO:0032555~purine ribonucleotide binding	7	46.666666666666664	0.008436994801763898	NAL12_HUMAN, ACTG_XENTR, ACT10_SOLTU, DYR1A_MOUSE, N4BP2_HUMAN, SEPT9_MOUSE, NLRC3_HUMAN	14	1365	8885	3.2545787545787546	0.5677736990286597	0.11292826494663633	8.95937951604645
GOTERM_MF_ALL	GO:0032553~ribonucleotide binding	7	46.666666666666664	0.00871709658766413	NAL12_HUMAN, ACTG_XENTR, ACT10_SOLTU, DYR1A_MOUSE, N4BP2_HUMAN, SEPT9_MOUSE, NLRC3_HUMAN	14	1374	8885	3.233260553129549	0.579695554396989	0.10268382180300983	9.243882765062105
GOTERM_MF_ALL	GO:0017076~purine nucleotide binding	7	46.666666666666664	0.00871709658766413	NAL12_HUMAN, ACTG_XENTR, ACT10_SOLTU, DYR1A_MOUSE, N4BP2_HUMAN, SEPT9_MOUSE, NLRC3_HUMAN	14	1374	8885	3.233260553129549	0.579695554396989	0.10268382180300983	9.243882765062105
GOTERM_MF_ALL	GO:0036094~small molecule binding	8	53.333333333333336	0.009995845688163432	NAL12_HUMAN, TNR6A_HUMAN, ACTG_XENTR, ACT10_SOLTU, DYR1A_MOUSE, N4BP2_HUMAN, SEPT9_MOUSE, NLRC3_HUMAN	14	1893	8885	2.6820617311900987	0.6301167335427178	0.10462041693740731	10.532479225866043
