## Additional File S1 for "Sex-specific co-expression networks and sex-biased gene expression in the salmonid Brook Charr *Salvelinus fontinalis*": female_go_mfall_salmon.txt

Category	Term	Count	%	PValue	Genes	List Total	Pop Hits	Pop Total	Fold Enrichment	Bonferroni	Benjamini	FDR
GOTERM_MF_ALL	GO:0005344~oxygen transporter activity	6	2.4489795918367347	3.669034737119739E-8	HBA_SALSA, HBB_SALSA, HBA1_ONCMY, HBB4_ONCMY, HBA4_ONCMY, HBB1_ONCMY	206	6	8885	43.13106796116505	2.2234103699947383E-5	2.2234103699947383E-5	5.426264377828005E-5
GOTERM_MF_ALL	GO:0019825~oxygen binding	6	2.4489795918367347	2.5701345901522767E-6	HBA_SALSA, HBB_SALSA, HBA1_ONCMY, HBB4_ONCMY, HBA4_ONCMY, HBB1_ONCMY	206	11	8885	23.52603706972639	0.0015562912839133247	7.784486330938423E-4	0.0038009959547058436
GOTERM_MF_ALL	GO:0005200~structural constituent of cytoskeleton	8	3.2653061224489797	5.00095480116213E-5	E41L2_MOUSE, ANK1_HUMAN, 41_HUMAN, TBA1A_RAT, SPTB2_MOUSE, 41_BOVIN, TBB6_CHICK, SPTN1_HUMAN	206	43	8885	8.024384736960938	0.029851905028103864	0.010051325664697686	0.07393540011272348
GOTERM_MF_ALL	GO:0030507~spectrin binding	5	2.0408163265306123	5.172980084710073E-4	E41L2_MOUSE, ANK1_HUMAN, 41_HUMAN, ANK1_MOUSE, DEMA_PONAB	206	17	8885	12.685608223872073	0.26916217909014206	0.07539709521547977	0.7623277710502641
