## Additional File S1 for "Sex-specific co-expression networks and sex-biased gene expression in the salmonid Brook Charr *Salvelinus fontinalis*": female_go_mfall_thistle2.txt

Category	Term	Count	%	PValue	Genes	List Total	Pop Hits	Pop Total	Fold Enrichment	Bonferroni	Benjamini	FDR
GOTERM_MF_ALL	GO:0005515~protein binding	242	50.73375262054507	5.221347999692323E-4	ROR2_MOUSE, LKHA4_HUMAN, GELS_CHICK, RCOR1_MOUSE, PYGO1_HUMAN, GIT2_HUMAN, TULP3_MOUSE, CD9_RAT, VWA1_BOVIN, Z3H7B_HUMAN, SPD2B_MOUSE, MAP7_HUMAN, S27A2_HUMAN, UBAP2_MOUSE, PACE1_HUMAN, RORB_HUMAN, NCOA3_HUMAN, PINK1_MOUSE, AN32E_DANRE, TBC30_XENTR, AF1L2_MOUSE, CD63_HUMAN, PAXB1_HUMAN, FARP1_RAT, PBX3_MOUSE, RTN4_RAT, CLIC6_RAT, SMC3_MOUSE, C8AP2_HUMAN, RN169_DANRE, VP33A_HUMAN, NFU1_HUMAN, BCAR…	421	4395	8885	1.1620687511991332	0.417572549854046	0.417572549854046	0.8253661094762332
GOTERM_MF_ALL	GO:0035091~phosphatidylinositol binding	16	3.3542976939203357	0.003717432841434187	ZCH14_HUMAN, OGT1_RABIT, KCNJ2_RAT, HIP1R_HUMAN, HIP1_HUMAN, MYO1E_MOUSE, PKHA1_MOUSE, MYO1B_HUMAN, P3C2B_HUMAN, TULP3_MOUSE, SNX12_HUMAN, RNF34_BOVIN, AKT1_HUMAN, ITPR1_HUMAN, OGT1_RAT, SPD2B_MOUSE	421	146	8885	2.312823349494029	0.978820303219881	0.8544675404587725	5.738918693190942
GOTERM_MF_ALL	GO:0005102~receptor binding	43	9.014675052410901	0.004872015067815464	CADM1_HUMAN, HAOX1_HUMAN, ROR2_MOUSE, HIP1_HUMAN, IRAK4_HUMAN, VIT_ONCMY, DLG4_DANRE, ANGP1_HUMAN, PECR_MOUSE, IL34_HUMAN, CD9_RAT, CD226_HUMAN, HA1L_MOUSE, TSP4B_DANRE, BAAT_MOUSE, NCOR1_RAT, PTN14_HUMAN, MAP7_HUMAN, ARRD3_RAT, JAG2_HUMAN, S27A2_HUMAN, GNAI1_XENLA, NCOR1_XENTR, ARHGC_HUMAN, MAP7_MOUSE, HYES_HUMAN, EIF3A_HUMAN, CD2_RAT, NCOA3_HUMAN, SMRD1_HUMAN, ARF4_BOVIN, FIBB_HUMAN, FYB_MOUSE,…	421	591	8885	1.5355229471365814	0.9936217358387192	0.8145468701054591	7.45756279585591
