## Additional File S1 for "Sex-specific co-expression networks and sex-biased gene expression in the salmonid Brook Charr *Salvelinus fontinalis*": male_go_mfall_brown.txt

Category	Term	Count	%	PValue	Genes	List Total	Pop Hits	Pop Total	Fold Enrichment	Bonferroni	Benjamini	FDR
GOTERM_MF_ALL	GO:0003723~RNA binding	364	29.762878168438267	4.893414865992559E-73	CIRBP_XENTR, IF1AX_PONAB, EXOS5_HUMAN, CEBPZ_HUMAN, XPO1_RAT, TOP1_HUMAN, SF3B2_HUMAN, NXF1_COTJA, AIMP1_CRIGR, CSTF1_RAT, NOC2L_MOUSE, RL3_RAT, RU2B_MOUSE, DDX54_MOUSE, RT07_DANRE, PPRC1_MOUSE, RT30_BOVIN, DDX56_HUMAN, NPA1P_HUMAN, NSUN4_XENTR, RAE1L_DANRE, FBRL_XENLA, NOP56_MOUSE, DIM1_HUMAN, IF2P_HUMAN, SUV3_RAT, IF2M_BOVIN, CCD86_HUMAN, SYTC2_XENTR, RM44_MOUSE, PRP39_DANRE, LAB_XENLA, U5S1_CH…	1038	1307	9136	2.4512326541683804	6.968222769173405E-70	6.968222769173405E-70	8.079446566616898E-70
GOTERM_MF_ALL	GO:0044822~poly(A) RNA binding	241	19.70564186426819	1.5983063349684154E-46	CIRBP_XENTR, IF1AX_PONAB, CEBPZ_HUMAN, TOP1_HUMAN, SF3B2_HUMAN, CSTF1_RAT, NOC2L_MOUSE, RL3_RAT, DDX54_MOUSE, RT07_DANRE, PPRC1_MOUSE, RT30_BOVIN, DDX56_HUMAN, NPA1P_HUMAN, NOP56_MOUSE, DIM1_HUMAN, IF2P_HUMAN, SUV3_RAT, IF2M_BOVIN, CCD86_HUMAN, RM44_MOUSE, U5S1_CHICK, DHX57_HUMAN, LARP4_MOUSE, PNPT1_HUMAN, RRP7A_MOUSE, NFX1_BOVIN, FCF1_PONAB, RL1D1_BOVIN, IMP3_HUMAN, RRP1B_HUMAN, DDX50_MOUSE, TDI…	1038	853	9136	2.4867192070602004	2.2759882209950233E-43	1.1379941104975116E-43	2.638940491272509E-43
GOTERM_MF_ALL	GO:0003676~nucleic acid binding	470	38.43008994276369	1.0531713769642884E-40	EXOS5_HUMAN, CEBPZ_HUMAN, NXF1_COTJA, AIMP1_CRIGR, CSTF1_RAT, RL3_RAT, RU2B_MOUSE, DDX54_MOUSE, T7L1A_DANRE, DDX56_HUMAN, NPA1P_HUMAN, RAE1L_DANRE, NSUN4_XENTR, DDX20_DANRE, IF2P_HUMAN, RM44_MOUSE, ZN367_DANRE, PRP39_DANRE, LAB_XENLA, NFAT5_RAT, TF3A_RAT, RRP7A_MOUSE, EFGM_DANRE, LPPRC_XENTR, RL1D1_BOVIN, IMP3_HUMAN, RRP1B_HUMAN, STB1A_DANRE, RUXF_XENLA, TDIF2_BOVIN, EXOS2_BOVIN, TTF1_HUMAN, WBS2…	1038	2481	9136	1.667361737257104	1.4997160407971466E-37	4.999053469323822E-38	1.7388760402899894E-37
GOTERM_MF_ALL	GO:1901363~heterocyclic compound binding	599	48.97792313982011	1.4820351499918873E-27	CY1_BOVIN, EXOS5_HUMAN, CEBPZ_HUMAN, GSK3H_DROME, CYC_DANRE, WNK3_MOUSE, NXF1_COTJA, CSTF1_RAT, AIMP1_CRIGR, RL3_RAT, DDX54_MOUSE, RU2B_MOUSE, T7L1A_DANRE, DDX56_HUMAN, NPA1P_HUMAN, NSUN4_XENTR, RAE1L_DANRE, DDX20_DANRE, IF2P_HUMAN, RM44_MOUSE, ZN367_DANRE, ASNS_CHICK, LAB_XENLA, PRP39_DANRE, NFAT5_RAT, TF3A_RAT, LPPRC_XENTR, RRP7A_MOUSE, EFGM_DANRE, RL1D1_BOVIN, IMP3_HUMAN, RRP1B_HUMAN, STB1A_DA…	1038	3836	9136	1.3743804259816244	2.1104180535884475E-24	5.276045133971119E-25	2.446966818084972E-24
GOTERM_MF_ALL	GO:0097159~organic cyclic compound binding	601	49.1414554374489	5.4295369726135726E-27	CY1_BOVIN, EXOS5_HUMAN, CEBPZ_HUMAN, GSK3H_DROME, CYC_DANRE, WNK3_MOUSE, NXF1_COTJA, CSTF1_RAT, AIMP1_CRIGR, RL3_RAT, DDX54_MOUSE, RU2B_MOUSE, T7L1A_DANRE, DDX56_HUMAN, NPA1P_HUMAN, NSUN4_XENTR, RAE1L_DANRE, DDX20_DANRE, IF2P_HUMAN, RM44_MOUSE, ZN367_DANRE, ASNS_CHICK, LAB_XENLA, PRP39_DANRE, NFAT5_RAT, TF3A_RAT, LPPRC_XENTR, RRP7A_MOUSE, EFGM_DANRE, RL1D1_BOVIN, IMP3_HUMAN, RRP1B_HUMAN, STB1A_DA…	1038	3869	9136	1.367207649758891	7.731660649001727E-24	1.5463321298003456E-24	8.96463002893263E-24
GOTERM_MF_ALL	GO:0003724~RNA helicase activity	35	2.8618152085036797	8.695639428122725E-16	DDX5_MOUSE, DX39A_MOUSE, DDX18_HUMAN, DDX24_HUMAN, DDX51_DANRE, DHX33_HUMAN, UAP1L_DANRE, IF4A1_ARATH, DDX50_MOUSE, DHX9_HUMAN, DDX5_HUMAN, DDX52_RAT, DDX49_HUMAN, DDX54_MOUSE, DDX17_MOUSE, DDX10_CHICK, DHX30_MOUSE, DX39A_RAT, DDX56_HUMAN, DHX37_HUMAN, IF4A1_MOUSE, DDX20_DANRE, SK2L2_HUMAN, DDX28_MOUSE, SUV3_RAT, DDX31_HUMAN, SMBP2_HUMAN, DDX3L_MOUSE, IF4A1_RABIT, DDX27_HUMAN, IF4A2_CHICK, DDX47_…	1038	66	9136	4.667484089449408	1.2647660696529783E-12	2.1083135237631723E-13	1.4654943925052066E-12
GOTERM_MF_ALL	GO:0004004~ATP-dependent RNA helicase activity	34	2.7800490596892886	2.1764274226665564E-15	DDX5_MOUSE, DX39A_MOUSE, DDX18_HUMAN, DDX24_HUMAN, DDX51_DANRE, DHX33_HUMAN, IF4A1_ARATH, DDX50_MOUSE, DHX9_HUMAN, DDX5_HUMAN, DDX52_RAT, DDX49_HUMAN, DDX54_MOUSE, DDX17_MOUSE, DDX10_CHICK, DHX30_MOUSE, DX39A_RAT, DDX56_HUMAN, DHX37_HUMAN, IF4A1_MOUSE, DDX20_DANRE, SK2L2_HUMAN, DDX28_MOUSE, SUV3_RAT, DDX31_HUMAN, SMBP2_HUMAN, DDX3L_MOUSE, IF4A1_RABIT, DDX27_HUMAN, IF4A2_CHICK, DDX47_MOUSE, IF4A1_…	1038	64	9136	4.675818882466281	3.161915174132446E-12	4.517497487199762E-13	3.6637359812630166E-12
GOTERM_MF_ALL	GO:0008186~RNA-dependent ATPase activity	34	2.7800490596892886	3.974586334467889E-15	DDX5_MOUSE, DX39A_MOUSE, DDX18_HUMAN, DDX24_HUMAN, DDX51_DANRE, DHX33_HUMAN, IF4A1_ARATH, DDX50_MOUSE, DHX9_HUMAN, DDX5_HUMAN, DDX52_RAT, DDX49_HUMAN, DDX54_MOUSE, DDX17_MOUSE, DDX10_CHICK, DHX30_MOUSE, DX39A_RAT, DDX56_HUMAN, DHX37_HUMAN, IF4A1_MOUSE, DDX20_DANRE, SK2L2_HUMAN, DDX28_MOUSE, SUV3_RAT, DDX31_HUMAN, SMBP2_HUMAN, DDX3L_MOUSE, IF4A1_RABIT, DDX27_HUMAN, IF4A2_CHICK, DDX47_MOUSE, IF4A1_…	1038	65	9136	4.603883207351416	5.6914473134384025E-12	7.114309141798003E-13	6.59472476627343E-12
GOTERM_MF_ALL	GO:0070035~purine NTP-dependent helicase activity	39	3.188879803761243	2.7240430267751932E-14	DDX5_MOUSE, DX39A_MOUSE, DDX18_HUMAN, CHD4_HUMAN, DDX24_HUMAN, DDX51_DANRE, DHX33_HUMAN, IF4A1_ARATH, DDX50_MOUSE, RUVB2_DANRE, DHX9_HUMAN, DDX5_HUMAN, DDX52_RAT, DDX49_HUMAN, DDX54_MOUSE, CHD4_MOUSE, DDX17_MOUSE, DDX10_CHICK, DHX30_MOUSE, DX39A_RAT, DDX56_HUMAN, DHX37_HUMAN, IF4A1_MOUSE, DDX20_DANRE, SK2L2_HUMAN, DDX28_MOUSE, SUV3_RAT, DDX31_HUMAN, SMBP2_HUMAN, DDX3L_MOUSE, IF4A1_RABIT, DDX27_HU…	1038	88	9136	3.9006831318970048	3.873346088312246E-11	4.303668532656957E-12	4.490852134608758E-11
GOTERM_MF_ALL	GO:0008026~ATP-dependent helicase activity	39	3.188879803761243	2.7240430267751932E-14	DDX5_MOUSE, DX39A_MOUSE, DDX18_HUMAN, CHD4_HUMAN, DDX24_HUMAN, DDX51_DANRE, DHX33_HUMAN, IF4A1_ARATH, DDX50_MOUSE, RUVB2_DANRE, DHX9_HUMAN, DDX5_HUMAN, DDX52_RAT, DDX49_HUMAN, DDX54_MOUSE, CHD4_MOUSE, DDX17_MOUSE, DDX10_CHICK, DHX30_MOUSE, DX39A_RAT, DDX56_HUMAN, DHX37_HUMAN, IF4A1_MOUSE, DDX20_DANRE, SK2L2_HUMAN, DDX28_MOUSE, SUV3_RAT, DDX31_HUMAN, SMBP2_HUMAN, DDX3L_MOUSE, IF4A1_RABIT, DDX27_HU…	1038	88	9136	3.9006831318970048	3.873346088312246E-11	4.303668532656957E-12	4.490852134608758E-11
GOTERM_MF_ALL	GO:0030515~snoRNA binding	19	1.553556827473426	1.4694038331099734E-11	NOP10_DANRE, NOP14_MOUSE, IMP3_HUMAN, NOP56_MOUSE, IMP4_RAT, NOLC1_RAT, NOP58_HUMAN, BMS1_HUMAN, U3IP2_MOUSE, DIEXF_DANRE, GAR1_DANRE, UTP6_HUMAN, NOP56_BOVIN, TBL3_BOVIN, PWP2_HUMAN, NHP2_DANRE, NUFP1_MOUSE, WDR3_HUMAN, HEAT1_DANRE	1038	27	9136	6.193677299650325	2.092428963429427E-8	2.092429007838348E-9	2.4261093134470002E-8
GOTERM_MF_ALL	GO:0008168~methyltransferase activity	47	3.8430089942763694	6.529728333442443E-11	TRM2B_DANRE, TFB1M_XENTR, MT21D_HUMAN, KDM2A_HUMAN, STB1A_DANRE, ANM1_XENTR, NSD2_MOUSE, SETD6_SALSA, ANM5_PONAB, TR112_MOUSE, FBX11_RAT, RRP8_MOUSE, NSUN2_MOUSE, SMYD5_HUMAN, PCMD2_PONAB, ZCHC4_XENTR, ANM6_DANRE, AS3MT_MOUSE, FBRL_DROME, WBS22_MOUSE, MEL2A_DANRE, NSUN4_XENTR, NOP2_HUMAN, MRM1_HUMAN, FBRL_XENLA, SPB1_CHICK, DIM1_HUMAN, TM10A_BOVIN, WDR4_DANRE, MET18_RAT, TR61B_HUMAN, TRMB_DANRE, …	1038	148	9136	2.7950841014424834	9.298338377039528E-8	8.453035271749343E-9	1.0781147086191822E-7
GOTERM_MF_ALL	GO:0004386~helicase activity	45	3.679476696647588	1.474142233799323E-10	DDX5_MOUSE, DX39A_MOUSE, DDX18_HUMAN, CHD4_HUMAN, DDX24_HUMAN, DDX51_DANRE, DHX33_HUMAN, UAP1L_DANRE, IF4A1_ARATH, DDX50_MOUSE, RUVB2_DANRE, DHX9_HUMAN, SMRDB_DANRE, DDX5_HUMAN, DDX52_RAT, DDX49_HUMAN, DDX54_MOUSE, CHD4_MOUSE, DDX17_MOUSE, DDX10_CHICK, DHX30_MOUSE, DX39A_RAT, DDX56_HUMAN, CDC45_HUMAN, IF4A_NEOFI, DHX37_HUMAN, IF4A1_MOUSE, DDX20_DANRE, DDX42_XENLA, SK2L2_HUMAN, DDX28_MOUSE, SUV3_R…	1038	141	9136	2.8090025827081537	2.0991778737489142E-7	1.7493150594738438E-8	2.433934387369163E-7
GOTERM_MF_ALL	GO:0016741~transferase activity, transferring one-carbon groups	47	3.8430089942763694	7.426357661084612E-10	TRM2B_DANRE, TFB1M_XENTR, MT21D_HUMAN, KDM2A_HUMAN, STB1A_DANRE, ANM1_XENTR, NSD2_MOUSE, SETD6_SALSA, ANM5_PONAB, TR112_MOUSE, FBX11_RAT, RRP8_MOUSE, NSUN2_MOUSE, SMYD5_HUMAN, PCMD2_PONAB, ZCHC4_XENTR, ANM6_DANRE, AS3MT_MOUSE, FBRL_DROME, WBS22_MOUSE, MEL2A_DANRE, NSUN4_XENTR, NOP2_HUMAN, MRM1_HUMAN, FBRL_XENLA, SPB1_CHICK, DIM1_HUMAN, TM10A_BOVIN, WDR4_DANRE, MET18_RAT, TR61B_HUMAN, TRMB_DANRE, …	1038	158	9136	2.6181800443891614	1.0575127217249403E-6	8.134717210950271E-8	1.226155110778393E-6
GOTERM_MF_ALL	GO:0008135~translation factor activity, RNA binding	37	3.025347506132461	3.7513350461661875E-9	ELOF1_MOUSE, IF1AX_PONAB, TF2H3_HUMAN, EIF1A_DANRE, IF4A1_ARATH, EFTU_RAT, EI2BE_RABIT, EF2K_HUMAN, ABCF1_HUMAN, IF2A_CHICK, RLI1_SCHPO, EIF1_MOUSE, EIF2D_RABIT, IF4A_NEOFI, ERF1_PONAB, IF4A1_MOUSE, IF4G1_HUMAN, IF2P_HUMAN, IF4G3_HUMAN, ERF1_XENLA, IF4E_BOVIN, TF3B_MOUSE, IF2M_BOVIN, IF4E_XENLA, MCA3_HUMAN, NUCL_XENLA, EIF3C_DANRE, IF4A1_RABIT, IF4A2_CHICK, IF4A1_PONAB, IF4H_BOVIN, IF5_HUMAN, EIF…	1038	113	9136	2.8819206438522	5.341886811116581E-6	3.815642899418492E-7	6.193774859664103E-6
GOTERM_MF_ALL	GO:0003743~translation initiation factor activity	27	2.2076860179885527	1.1182120606118603E-8	IF1AX_PONAB, EIF1A_DANRE, IF4A1_ARATH, EI2BE_RABIT, IF2A_CHICK, EIF1_MOUSE, RLI1_SCHPO, EIF2D_RABIT, IF4A_NEOFI, IF4A1_MOUSE, IF4G1_HUMAN, IF2P_HUMAN, IF4G3_HUMAN, IF4E_BOVIN, TF3B_MOUSE, IF2M_BOVIN, IF4E_XENLA, NUCL_XENLA, EIF3C_DANRE, IF4A1_RABIT, IF4A2_CHICK, IF4A1_PONAB, IF4H_BOVIN, IF5_HUMAN, EIF3B_HUMAN, EI3JA_DANRE, IF4E_HUMAN	1038	69	9136	3.4440814274943454	1.592321299481725E-5	1.0615554212334288E-6	1.8462636053317993E-5
GOTERM_MF_ALL	GO:0008757~S-adenosylmethionine-dependent methyltransferase activity	36	2.9435813573180702	1.4061672696286735E-8	TRM2B_DANRE, TFB1M_XENTR, MT21D_HUMAN, STB1A_DANRE, ANM1_XENTR, NSD2_MOUSE, SETD6_SALSA, ANM5_PONAB, FBX11_RAT, RRP8_MOUSE, NSUN2_MOUSE, PCMD2_PONAB, ANM6_DANRE, AS3MT_MOUSE, FBRL_DROME, MEL2A_DANRE, NOP2_HUMAN, MRM1_HUMAN, FBRL_XENLA, SPB1_CHICK, DIM1_HUMAN, WDR4_DANRE, TR61B_HUMAN, TRMB_DANRE, TRM11_MOUSE, WDR5_RAT, ANM3_HUMAN, MET13_DANRE, DPH5_BOVIN, CARM1_DANRE, NEP1_MOUSE, MRRP1_HUMAN, PCMD…	1038	113	9136	2.8040308967210597	2.0023621611686693E-5	1.2514880973757414E-6	2.321702207153109E-5
GOTERM_MF_ALL	GO:0016887~ATPase activity	70	5.723630417007359	1.164518256770179E-7	DDX51_DANRE, TF2H3_HUMAN, AT11A_MOUSE, AT2A2_CHICK, DDX5_HUMAN, SPAST_DANRE, ASNA_DANRE, MDN1_HUMAN, ABCF3_MOUSE, RLI1_SCHPO, DDX54_MOUSE, VA0E2_HUMAN, VATF_RAT, DX39A_RAT, DDX56_HUMAN, KINH_RAT, DHX37_HUMAN, DDX20_DANRE, PRS7_MOUSE, SUV3_RAT, TERA_DANRE, DDX31_HUMAN, DDX3L_MOUSE, YMEL1_MOUSE, ATD1B_DANRE, DDX27_HUMAN, IF4A2_CHICK, DDX47_MOUSE, DHX57_HUMAN, PRS4_RAT, PTPA_BOVIN, NUD17_DANRE, AT13…	1038	324	9136	1.9015675919979067	1.6581366074330806E-4	9.754505915560152E-6	1.9227175270808416E-4
GOTERM_MF_ALL	GO:0004812~aminoacyl-tRNA ligase activity	19	1.553556827473426	1.331344318781539E-7	SYQ_BOVIN, SYAM_MOUSE, SYFB_HUMAN, SYTC2_XENTR, SYMC_XENLA, SYMM_TAKRU, SYYC_DANRE, SYTC_BOVIN, SYNC_MOUSE, SYVM_MOUSE, SYVC_TAKRU, SYSC_RAT, SYHC_TAKRU, RM39_HUMAN, SYRM_BOVIN, SYLC_HUMAN, SYAC_MOUSE, SYSM_MOUSE, SYWC_BOVIN	1038	41	9136	4.078763099769726	1.8956547387338762E-4	1.0532358072024017E-5	2.1981610955901232E-4
GOTERM_MF_ALL	GO:0016875~ligase activity, forming carbon-oxygen bonds	19	1.553556827473426	1.331344318781539E-7	SYQ_BOVIN, SYAM_MOUSE, SYFB_HUMAN, SYTC2_XENTR, SYMC_XENLA, SYMM_TAKRU, SYYC_DANRE, SYTC_BOVIN, SYNC_MOUSE, SYVM_MOUSE, SYVC_TAKRU, SYSC_RAT, SYHC_TAKRU, RM39_HUMAN, SYRM_BOVIN, SYLC_HUMAN, SYAC_MOUSE, SYSM_MOUSE, SYWC_BOVIN	1038	41	9136	4.078763099769726	1.8956547387338762E-4	1.0532358072024017E-5	2.1981610955901232E-4
GOTERM_MF_ALL	GO:0016876~ligase activity, forming aminoacyl-tRNA and related compounds	19	1.553556827473426	1.331344318781539E-7	SYQ_BOVIN, SYAM_MOUSE, SYFB_HUMAN, SYTC2_XENTR, SYMC_XENLA, SYMM_TAKRU, SYYC_DANRE, SYTC_BOVIN, SYNC_MOUSE, SYVM_MOUSE, SYVC_TAKRU, SYSC_RAT, SYHC_TAKRU, RM39_HUMAN, SYRM_BOVIN, SYLC_HUMAN, SYAC_MOUSE, SYSM_MOUSE, SYWC_BOVIN	1038	41	9136	4.078763099769726	1.8956547387338762E-4	1.0532358072024017E-5	2.1981610955901232E-4
GOTERM_MF_ALL	GO:0008173~RNA methyltransferase activity	18	1.4717906786590351	3.3812953660822035E-7	TRM2B_DANRE, NOP2_HUMAN, TFB1M_XENTR, MRM1_HUMAN, DIM1_HUMAN, SPB1_CHICK, WDR4_DANRE, TR61B_HUMAN, TRM11_MOUSE, TRMB_DANRE, MET13_DANRE, NSUN2_MOUSE, NEP1_MOUSE, MRRP1_HUMAN, FBRL_DROME, TRM61_HUMAN, MET16_MOUSE, MEL2A_DANRE	1038	39	9136	4.062249888839484	4.8138064065450514E-4	2.534160213363279E-5	5.582793272895792E-4
GOTERM_MF_ALL	GO:0019843~rRNA binding	24	1.9623875715453802	5.591674771042861E-7	RM18_BOVIN, RT15_DANRE, NOL12_DANRE, IMP3_HUMAN, RS9_RAT, FAKD2_HUMAN, IMP4_RAT, DDX28_MOUSE, RL5_CHICK, SSF1_MOUSE, MRT4_HUMAN, RPF1_DANRE, RT17_HUMAN, CIRBP_PONAB, DIEXF_DANRE, RL37_RAT, RT11_BOVIN, NEP1_MOUSE, RM11_MOUSE, RL3_RAT, RL5_BOVIN, RT07_DANRE, RM16_BOVIN, RPF2_BOVIN	1038	67	9136	3.1527909585022864	7.959377833507419E-4	3.9811942983969395E-5	9.232293368022226E-4
GOTERM_MF_ALL	GO:0003899~DNA-directed RNA polymerase activity	17	1.3900245298446443	8.580927862468864E-7	RPAB2_PONAB, RPAB3_MOUSE, RPA43_DANRE, RPA2_HUMAN, UAP1L_DANRE, RPB7_DANRE, RPA12_BOVIN, RPC2_HUMAN, RPA1_HUMAN, RPA49_HUMAN, RPA34_HUMAN, RPC8_HUMAN, RPB4_MOUSE, RPC7L_BOVIN, RPC1_CHICK, RPAC1_MOUSE, RPC5_MOUSE	1038	37	9136	4.043951465916784	0.0012211784059681374	5.818519536215927E-5	0.0014167751699489806
GOTERM_MF_ALL	GO:1901265~nucleoside phosphate binding	266	21.749795584627964	1.2246642844805183E-6	GCH1_RAT, ULK1_HUMAN, CIRBP_XENTR, GUF1_HUMAN, CSKP_HUMAN, GSK3H_DROME, WNK3_MOUSE, NXF1_COTJA, DDX54_MOUSE, RU2B_MOUSE, SPAT5_HUMAN, PPRC1_MOUSE, DDX56_HUMAN, SYWC_BOVIN, PUR6_CHICK, DDX20_DANRE, IF2P_HUMAN, SUV3_RAT, TERA_DANRE, NLK_HUMAN, IF2M_BOVIN, SYTC2_XENTR, ASNS_CHICK, LAB_XENLA, U5S1_CHICK, DHX57_HUMAN, BCS1_DANRE, LARP4_MOUSE, EIF3B_HUMAN, RRP7A_MOUSE, EFGM_DANRE, DRG2_MOUSE, UGPA_MOUS…	1038	1814	9136	1.290633968725371	0.0017424032587248783	7.92660859543215E-5	0.0020220062967535313
GOTERM_MF_ALL	GO:0000166~nucleotide binding	266	21.749795584627964	1.2246642844805183E-6	GCH1_RAT, ULK1_HUMAN, CIRBP_XENTR, GUF1_HUMAN, CSKP_HUMAN, GSK3H_DROME, WNK3_MOUSE, NXF1_COTJA, DDX54_MOUSE, RU2B_MOUSE, SPAT5_HUMAN, PPRC1_MOUSE, DDX56_HUMAN, SYWC_BOVIN, PUR6_CHICK, DDX20_DANRE, IF2P_HUMAN, SUV3_RAT, TERA_DANRE, NLK_HUMAN, IF2M_BOVIN, SYTC2_XENTR, ASNS_CHICK, LAB_XENLA, U5S1_CHICK, DHX57_HUMAN, BCS1_DANRE, LARP4_MOUSE, EIF3B_HUMAN, RRP7A_MOUSE, EFGM_DANRE, DRG2_MOUSE, UGPA_MOUS…	1038	1814	9136	1.290633968725371	0.0017424032587248783	7.92660859543215E-5	0.0020220062967535313
GOTERM_MF_ALL	GO:0042623~ATPase activity, coupled	56	4.578904333605887	1.512538025227547E-6	DDX51_DANRE, TF2H3_HUMAN, AT11A_MOUSE, AT2A2_CHICK, DDX5_HUMAN, SPAST_DANRE, DDX54_MOUSE, VA0E2_HUMAN, VATF_RAT, DX39A_RAT, DDX56_HUMAN, DHX37_HUMAN, DDX20_DANRE, PRS7_MOUSE, SUV3_RAT, DDX31_HUMAN, DDX3L_MOUSE, YMEL1_MOUSE, ATD1B_DANRE, DDX27_HUMAN, IF4A2_CHICK, DDX47_MOUSE, DHX57_HUMAN, PRS4_RAT, NUD17_DANRE, AT131_HUMAN, DDX5_MOUSE, DX39A_MOUSE, DDX18_HUMAN, CHD4_HUMAN, ABCB8_DANRE, DHX33_HUMAN…	1038	255	9136	1.9328875288072838	0.002151537893955835	9.364151870194792E-5	0.002497300380233103
GOTERM_MF_ALL	GO:0034062~RNA polymerase activity	17	1.3900245298446443	2.0152049712869715E-6	RPAB2_PONAB, RPAB3_MOUSE, RPA43_DANRE, RPA2_HUMAN, UAP1L_DANRE, RPB7_DANRE, RPA12_BOVIN, RPC2_HUMAN, RPA1_HUMAN, RPA49_HUMAN, RPA34_HUMAN, RPC8_HUMAN, RPB4_MOUSE, RPC7L_BOVIN, RPC1_CHICK, RPAC1_MOUSE, RPC5_MOUSE	1038	39	9136	3.8365693394595133	0.0028655412471466635	1.1956180069561118E-4	0.0033272238041059943
GOTERM_MF_ALL	GO:0004540~ribonuclease activity	23	1.8806214227309894	2.3131077402003958E-6	RNKB_DANRE, POP1_HUMAN, EXOS5_HUMAN, RPP29_BOVIN, SEN34_HUMAN, RPP40_MOUSE, NOB1_BOVIN, ERN1_HUMAN, CPSF3_HUMAN, RM44_MOUSE, EXOS7_HUMAN, RRP44_MOUSE, RNZ1_BOVIN, TOE1_BOVIN, ORN_BOVIN, RNZ2_PANTR, XRN2_CHICK, PNPT1_HUMAN, EXOSX_HUMAN, SEN54_MOUSE, POP5_DANRE, DBR1_DANRE, RPP38_MOUSE	1038	67	9136	3.0214246685646913	0.003288450395657283	1.31746089987006E-4	0.0038190702500551232
GOTERM_MF_ALL	GO:0008649~rRNA methyltransferase activity	11	0.8994276369582993	6.320798832069044E-6	NOP2_HUMAN, NEP1_MOUSE, TFB1M_XENTR, MRM1_HUMAN, DIM1_HUMAN, SPB1_CHICK, FBRL_DROME, TR61B_HUMAN, MET16_MOUSE, MET13_DANRE, MEL2A_DANRE	1038	18	9136	5.37871976022265	0.008960459630303452	3.461264683783938E-4	0.010435668033736967
GOTERM_MF_ALL	GO:0036002~pre-mRNA binding	13	1.062959934587081	9.073438494086367E-6	U2AF1_BOVIN, DDX5_HUMAN, TRA2B_RAT, PRP39_DANRE, DDX5_MOUSE, RBM22_DANRE, HNRPL_HUMAN, RU1C_RAT, U2AFM_HUMAN, SRSF6_HUMAN, EP300_HUMAN, LSM1_HUMAN, SRSF2_PANTR	1038	26	9136	4.400770712909441	0.012837521971087895	4.784275552797146E-4	0.014979969025830098
GOTERM_MF_ALL	GO:0036094~small molecule binding	274	22.403924775143093	1.3616773648847454E-5	GCH1_RAT, ULK1_HUMAN, CIRBP_XENTR, GUF1_HUMAN, CSKP_HUMAN, GSK3H_DROME, WNK3_MOUSE, NXF1_COTJA, DDX54_MOUSE, RU2B_MOUSE, SPAT5_HUMAN, PPRC1_MOUSE, DDX56_HUMAN, SYWC_BOVIN, PUR6_CHICK, DDX20_DANRE, IF2P_HUMAN, SUV3_RAT, TERA_DANRE, NLK_HUMAN, IF2M_BOVIN, SYTC2_XENTR, ASNS_CHICK, LAB_XENLA, U5S1_CHICK, DHX57_HUMAN, BCS1_DANRE, LARP4_MOUSE, EIF3B_HUMAN, RRP7A_MOUSE, EFGM_DANRE, DRG2_MOUSE, UGPA_MOUS…	1038	1932	9136	1.248251734303506	0.01920363277206838	6.92275184520863E-4	0.022480084105835907
GOTERM_MF_ALL	GO:0043021~ribonucleoprotein complex binding	24	1.9623875715453802	3.9823446799584474E-5	SMD1_MOUSE, OXA1L_MOUSE, GUF1_HUMAN, WDR12_SALSA, NPM_CHICK, NMD3_DANRE, PELO_DANRE, ANM5_PONAB, IF2M_BOVIN, SMBP2_HUMAN, BOP1_DANRE, SBDS_XENTR, RU1C_RAT, HNRPU_HUMAN, ABCF1_HUMAN, IF4H_BOVIN, IF2A_CHICK, RLI1_SCHPO, PESC_SALSA, C1QBP_BOVIN, RU2B_MOUSE, SMD2_MOUSE, RUXG_MOUSE, NVL_HUMAN	1038	84	9136	2.514726121662538	0.0551316916457274	0.0019535967387874775	0.06573161406234762
GOTERM_MF_ALL	GO:0016462~pyrophosphatase activity	99	8.094848732624694	4.825216000938843E-5	GNL3_DANRE, GUF1_HUMAN, NUD15_MOUSE, AT2A2_CHICK, ABCF3_MOUSE, DDX54_MOUSE, VATF_RAT, DX39A_RAT, DDX56_HUMAN, DDX20_DANRE, GUAA_HUMAN, SUV3_RAT, IF2P_HUMAN, TERA_DANRE, IF2M_BOVIN, DDX3L_MOUSE, DDX27_HUMAN, ATD1B_DANRE, U5S1_CHICK, DHX57_HUMAN, PTPA_BOVIN, EFGM_DANRE, DDX5_MOUSE, DX39A_MOUSE, DDX18_HUMAN, PMS1_HUMAN, ABCF2_MOUSE, CHD4_HUMAN, UAP1L_DANRE, IF4A1_ARATH, DDX50_MOUSE, SMRDB_DANRE, ATP…	1038	590	9136	1.4768688155187617	0.06640516804593033	0.002287803433893454	0.07963863780061642
GOTERM_MF_ALL	GO:0016818~hydrolase activity, acting on acid anhydrides, in phosphorus-containing anhydrides	99	8.094848732624694	4.825216000938843E-5	GNL3_DANRE, GUF1_HUMAN, NUD15_MOUSE, AT2A2_CHICK, ABCF3_MOUSE, DDX54_MOUSE, VATF_RAT, DX39A_RAT, DDX56_HUMAN, DDX20_DANRE, GUAA_HUMAN, SUV3_RAT, IF2P_HUMAN, TERA_DANRE, IF2M_BOVIN, DDX3L_MOUSE, DDX27_HUMAN, ATD1B_DANRE, U5S1_CHICK, DHX57_HUMAN, PTPA_BOVIN, EFGM_DANRE, DDX5_MOUSE, DX39A_MOUSE, DDX18_HUMAN, PMS1_HUMAN, ABCF2_MOUSE, CHD4_HUMAN, UAP1L_DANRE, IF4A1_ARATH, DDX50_MOUSE, SMRDB_DANRE, ATP…	1038	590	9136	1.4768688155187617	0.06640516804593033	0.002287803433893454	0.07963863780061642
GOTERM_MF_ALL	GO:0016817~hydrolase activity, acting on acid anhydrides	99	8.094848732624694	5.156532607221798E-5	GNL3_DANRE, GUF1_HUMAN, NUD15_MOUSE, AT2A2_CHICK, ABCF3_MOUSE, DDX54_MOUSE, VATF_RAT, DX39A_RAT, DDX56_HUMAN, DDX20_DANRE, GUAA_HUMAN, SUV3_RAT, IF2P_HUMAN, TERA_DANRE, IF2M_BOVIN, DDX3L_MOUSE, DDX27_HUMAN, ATD1B_DANRE, U5S1_CHICK, DHX57_HUMAN, PTPA_BOVIN, EFGM_DANRE, DDX5_MOUSE, DX39A_MOUSE, DDX18_HUMAN, PMS1_HUMAN, ABCF2_MOUSE, CHD4_HUMAN, UAP1L_DANRE, IF4A1_ARATH, DDX50_MOUSE, SMRDB_DANRE, ATP…	1038	591	9136	1.4743698835128076	0.07079966502501811	0.002365936027966531	0.08510472521490176
GOTERM_MF_ALL	GO:0017111~nucleoside-triphosphatase activity	94	7.686017988552739	5.3925388519174795E-5	GNL3_DANRE, GUF1_HUMAN, DDX51_DANRE, TF2H3_HUMAN, AT11A_MOUSE, AT2A2_CHICK, SPAST_DANRE, DDX5_HUMAN, ASNA_DANRE, MDN1_HUMAN, ABCF3_MOUSE, RLI1_SCHPO, DDX54_MOUSE, VA0E2_HUMAN, VATF_RAT, DX39A_RAT, IF4A_NEOFI, DDX56_HUMAN, KINH_RAT, DHX37_HUMAN, DDX20_DANRE, MYO3B_MOUSE, PRS7_MOUSE, IF2P_HUMAN, SUV3_RAT, TERA_DANRE, IF2M_BOVIN, RAB1A_RAT, DDX31_HUMAN, DDX3L_MOUSE, YMEL1_MOUSE, DDX27_HUMAN, ATD1B_D…	1038	555	9136	1.4907115207693242	0.0739173780835769	0.002396867408330783	0.08899820347252341
GOTERM_MF_ALL	GO:0003735~structural constituent of ribosome	48	3.9247751430907605	7.436475922619355E-5	M2OM_MOUSE, RM18_BOVIN, RT15_DANRE, IMP3_HUMAN, RT34_BOVIN, RT05_BOVIN, RL5_CHICK, RM03_MOUSE, MRT4_HUMAN, ADT2_RAT, RM15_DANRE, RM17_PONAB, RM41_DANRE, RT09_BOVIN, RL37_RAT, RM12_MOUSE, RM09_BOVIN, RM55_HUMAN, RM11_MOUSE, RM28_XENLA, RM49_MOUSE, RL3_RAT, RT07_DANRE, RM10_DANRE, RL7L_HUMAN, RM52_XENLA, RT30_BOVIN, RM21_BOVIN, RM47_BOVIN, RT14_BOVIN, MCAT_HUMAN, RL36A_TAKRU, RS9_RAT, RM22_XENTR, R…	1038	236	9136	1.7901440188106201	0.10048482457420216	0.0032039277908831876	0.12271179225854523
GOTERM_MF_ALL	GO:0001054~RNA polymerase I activity	7	0.5723630417007358	1.307671757393898E-4	RPAB3_MOUSE, RPA1_HUMAN, RPA49_HUMAN, RPA43_DANRE, RPA2_HUMAN, RPA12_BOVIN, RPAC1_MOUSE	1038	9	9136	6.845643331192464	0.16991289220940153	0.005462222648856541	0.21568896842831808
GOTERM_MF_ALL	GO:0008276~protein methyltransferase activity	19	1.553556827473426	1.8596749258187914E-4	FBRL_XENLA, MT21D_HUMAN, STB1A_DANRE, ANM1_XENTR, NSD2_MOUSE, SETD6_SALSA, TR112_MOUSE, WDR5_RAT, ANM5_PONAB, FBX11_RAT, ANM3_HUMAN, MET13_DANRE, CARM1_DANRE, PCMD2_PONAB, ANM6_DANRE, FBRL_DROME, PCMD1_CHICK, MEL2A_DANRE, HEMK2_HUMAN	1038	64	9136	2.6129576107899806	0.23267307990765596	0.007538366798945484	0.3066057949208445
GOTERM_MF_ALL	GO:0004549~tRNA-specific ribonuclease activity	8	0.6541291905151267	2.1989339497874993E-4	POP1_HUMAN, RPP29_BOVIN, SEN34_HUMAN, RPP40_MOUSE, RNZ2_PANTR, SEN54_MOUSE, POP5_DANRE, RPP38_MOUSE	1038	13	9136	5.416333185119313	0.2688689986742768	0.008661235362893871	0.3624443091976737
GOTERM_MF_ALL	GO:0031369~translation initiation factor binding	11	0.8994276369582993	2.2364504965554158E-4	GCH1_RAT, TBL2_HUMAN, PABPA_XENLA, IF4G1_HUMAN, IF5_HUMAN, EIF3B_HUMAN, IF4E_BOVIN, RPB4_MOUSE, RPB7_DANRE, EIF3C_DANRE, IF4E_HUMAN	1038	25	9136	3.872678227360308	0.2727654077874798	0.008571329705815867	0.36861733891629944
GOTERM_MF_ALL	GO:0008170~N-methyltransferase activity	19	1.553556827473426	3.4756294340112967E-4	TFB1M_XENTR, DIM1_HUMAN, FBRL_XENLA, MT21D_HUMAN, STB1A_DANRE, ANM1_XENTR, NSD2_MOUSE, SETD6_SALSA, WDR5_RAT, TRM11_MOUSE, ANM5_PONAB, FBX11_RAT, ANM3_HUMAN, MET13_DANRE, CARM1_DANRE, ANM6_DANRE, FBRL_DROME, MET16_MOUSE, MEL2A_DANRE	1038	67	9136	2.4959595088143103	0.3904386390806768	0.012942247332341728	0.5723119214807171
GOTERM_MF_ALL	GO:0004518~nuclease activity	33	2.698282910874898	4.6691011663999E-4	EXOS5_HUMAN, RPP29_BOVIN, RPP40_MOUSE, REXON_BOVIN, PELO_DANRE, REXO4_XENLA, ERN1_HUMAN, CPSF3_HUMAN, EXOS7_HUMAN, TOE1_BOVIN, RNZ2_PANTR, ORN_BOVIN, RNZ1_BOVIN, XRN2_CHICK, NUCG_HUMAN, SEN54_MOUSE, POP5_DANRE, APEX2_BOVIN, RNKB_DANRE, POP1_HUMAN, SEN34_HUMAN, NOB1_BOVIN, SERHL_DANRE, RM44_MOUSE, TSN_CHICK, G3BP1_BOVIN, FEN1B_DANRE, RRP44_MOUSE, PNPT1_HUMAN, EXOSX_HUMAN, DBR1_DANRE, HARB1_XENLA, …	1038	154	9136	1.886044591246903	0.48574461247257505	0.0169076208675758	0.7681233129795739
GOTERM_MF_ALL	GO:0016779~nucleotidyltransferase activity	26	2.125919869174162	4.762957027900368E-4	UGPA_MOUSE, RPAB3_MOUSE, UAP1L_DANRE, RPB7_DANRE, MBB1A_DANRE, RPA12_BOVIN, COASY_PIG, THG1_BOVIN, RPA49_HUMAN, RPA34_HUMAN, RPB4_MOUSE, RPC7L_BOVIN, STPAP_DANRE, GMPAA_DANRE, RPAC1_MOUSE, RPC5_MOUSE, RPAB2_PONAB, RPA43_DANRE, RPA2_HUMAN, GMPPB_DANRE, RPC2_HUMAN, RPA1_HUMAN, RPC8_HUMAN, PNPT1_HUMAN, CTU2_DANRE, RPC1_CHICK	1038	110	9136	2.0803643370117357	0.49257514839641314	0.016817152400581237	0.783506750031937
GOTERM_MF_ALL	GO:0004521~endoribonuclease activity	14	1.1447260834014716	5.232172660093873E-4	RNKB_DANRE, POP1_HUMAN, RPP29_BOVIN, SEN34_HUMAN, RPP40_MOUSE, NOB1_BOVIN, ERN1_HUMAN, CPSF3_HUMAN, RM44_MOUSE, RNZ1_BOVIN, SEN54_MOUSE, POP5_DANRE, DBR1_DANRE, RPP38_MOUSE	1038	42	9136	2.9338471419396273	0.5253873917621512	0.018012779654514977	0.8603799070400875
GOTERM_MF_ALL	GO:0000049~tRNA binding	14	1.1447260834014716	5.232172660093873E-4	TM10A_BOVIN, TRM11_MOUSE, TRMB_DANRE, SYAM_MOUSE, SYMC_XENLA, SMBP2_HUMAN, SYYC_DANRE, NSUN2_MOUSE, PTCD1_MOUSE, XPOT_DANRE, AIMP1_CRIGR, CTU2_DANRE, XPO5_HUMAN, SYAC_MOUSE	1038	42	9136	2.9338471419396273	0.5253873917621512	0.018012779654514977	0.8603799070400875
GOTERM_MF_ALL	GO:0030554~adenyl nucleotide binding	166	13.57318070318888	5.809720752351901E-4	ULK1_HUMAN, UB2L3_MOUSE, CSKP_HUMAN, AT2A2_CHICK, SYAM_MOUSE, GSK3H_DROME, THG1_BOVIN, WNK3_MOUSE, SYVM_MOUSE, ABCF3_MOUSE, PROF2_RAT, DDX54_MOUSE, SPAT5_HUMAN, DX39A_RAT, DDX56_HUMAN, SYWC_BOVIN, PUR6_CHICK, DDX20_DANRE, GUAA_HUMAN, SUV3_RAT, NLK_HUMAN, TERA_DANRE, SYTC2_XENTR, SYMM_TAKRU, DDX3L_MOUSE, ASNS_CHICK, DDX27_HUMAN, ATD1B_DANRE, IDHG1_MOUSE, ROCK2_BOVIN, DHX57_HUMAN, APT_RAT, BCS1_DAN…	1038	1154	9136	1.266079615845697	0.5628787439533411	0.019510599802850748	0.9549247081560686
GOTERM_MF_ALL	GO:0008175~tRNA methyltransferase activity	10	0.8176614881439084	8.086623019837014E-4	TRM2B_DANRE, MRRP1_HUMAN, WDR4_DANRE, TR61B_HUMAN, TRMB_DANRE, TRM11_MOUSE, TRM61_HUMAN, MET13_DANRE, NSUN2_MOUSE, MEL2A_DANRE	1038	24	9136	3.667308927424534	0.6839961780552329	0.02643503236025957	1.326829751611891
GOTERM_MF_ALL	GO:0016274~protein-arginine N-methyltransferase activity	8	0.6541291905151267	0.0010775519717177245	CARM1_DANRE, ANM6_DANRE, ANM1_XENTR, ANM5_PONAB, FBX11_RAT, ANM3_HUMAN, MET13_DANRE, MEL2A_DANRE	1038	16	9136	4.400770712909441	0.7846006039868538	0.03429058503491478	1.7643397258467641
GOTERM_MF_ALL	GO:0016273~arginine N-methyltransferase activity	8	0.6541291905151267	0.0010775519717177245	CARM1_DANRE, ANM6_DANRE, ANM1_XENTR, ANM5_PONAB, FBX11_RAT, ANM3_HUMAN, MET13_DANRE, MEL2A_DANRE	1038	16	9136	4.400770712909441	0.7846006039868538	0.03429058503491478	1.7643397258467641
GOTERM_MF_ALL	GO:0005524~ATP binding	161	13.164349959116924	0.0011718295411889024	ULK1_HUMAN, UB2L3_MOUSE, CSKP_HUMAN, AT2A2_CHICK, SYAM_MOUSE, GSK3H_DROME, THG1_BOVIN, WNK3_MOUSE, SYVM_MOUSE, ABCF3_MOUSE, DDX54_MOUSE, SPAT5_HUMAN, DX39A_RAT, DDX56_HUMAN, SYWC_BOVIN, PUR6_CHICK, DDX20_DANRE, GUAA_HUMAN, SUV3_RAT, NLK_HUMAN, TERA_DANRE, SYTC2_XENTR, SYMM_TAKRU, DDX3L_MOUSE, ASNS_CHICK, DDX27_HUMAN, ATD1B_DANRE, IDHG1_MOUSE, ROCK2_BOVIN, DHX57_HUMAN, BCS1_DANRE, PTPA_BOVIN, PRPS…	1038	1131	9136	1.2529161534543236	0.8116896234718464	0.0364237335528127	1.9173066364988056
GOTERM_MF_ALL	GO:0017076~purine nucleotide binding	196	16.026165167620604	0.0011906837683281128	GCH1_RAT, ULK1_HUMAN, GUF1_HUMAN, CSKP_HUMAN, GSK3H_DROME, WNK3_MOUSE, DDX54_MOUSE, SPAT5_HUMAN, SYWC_BOVIN, DDX56_HUMAN, PUR6_CHICK, DDX20_DANRE, SUV3_RAT, IF2P_HUMAN, TERA_DANRE, NLK_HUMAN, IF2M_BOVIN, SYTC2_XENTR, ASNS_CHICK, U5S1_CHICK, DHX57_HUMAN, BCS1_DANRE, EFGM_DANRE, DRG2_MOUSE, PMS1_HUMAN, CHD4_HUMAN, ABCF2_MOUSE, TTL12_MOUSE, DDX50_MOUSE, PK3C3_XENLA, GALK2_RAT, SEPT5_HUMAN, EHD3_MOUS…	1038	1414	9136	1.2200156431828153	0.8166840130072288	0.03620955562340067	1.9478710688558443
GOTERM_MF_ALL	GO:0032559~adenyl ribonucleotide binding	163	13.327882256745708	0.0012244815024788234	ULK1_HUMAN, UB2L3_MOUSE, CSKP_HUMAN, AT2A2_CHICK, SYAM_MOUSE, GSK3H_DROME, THG1_BOVIN, WNK3_MOUSE, SYVM_MOUSE, ABCF3_MOUSE, DDX54_MOUSE, SPAT5_HUMAN, DX39A_RAT, DDX56_HUMAN, SYWC_BOVIN, PUR6_CHICK, DDX20_DANRE, GUAA_HUMAN, SUV3_RAT, NLK_HUMAN, TERA_DANRE, SYTC2_XENTR, SYMM_TAKRU, DDX3L_MOUSE, ASNS_CHICK, DDX27_HUMAN, ATD1B_DANRE, IDHG1_MOUSE, ROCK2_BOVIN, DHX57_HUMAN, APT_RAT, BCS1_DANRE, PTPA_BO…	1038	1148	9136	1.2496962128993707	0.8253078631869101	0.03644134544965316	2.002637903053006
GOTERM_MF_ALL	GO:0004519~endonuclease activity	23	1.8806214227309894	0.0013924019755834243	RNKB_DANRE, POP1_HUMAN, RPP29_BOVIN, SEN34_HUMAN, RPP40_MOUSE, PELO_DANRE, NOB1_BOVIN, ERN1_HUMAN, SERHL_DANRE, CPSF3_HUMAN, RM44_MOUSE, TSN_CHICK, FEN1B_DANRE, G3BP1_BOVIN, RRP44_MOUSE, RNZ1_BOVIN, RNZ2_PANTR, NUCG_HUMAN, SEN54_MOUSE, POP5_DANRE, APEX2_BOVIN, DBR1_DANRE, RPP38_MOUSE	1038	99	9136	2.044802553473074	0.8625042277535213	0.04049400030762462	2.2743153206892575
GOTERM_MF_ALL	GO:0032549~ribonucleoside binding	193	15.780866721177434	0.001574354364281189	ULK1_HUMAN, GCH1_RAT, GUF1_HUMAN, CSKP_HUMAN, GSK3H_DROME, WNK3_MOUSE, DDX54_MOUSE, SPAT5_HUMAN, SYWC_BOVIN, DDX56_HUMAN, PUR6_CHICK, DDX20_DANRE, SUV3_RAT, IF2P_HUMAN, TERA_DANRE, NLK_HUMAN, IF2M_BOVIN, SYTC2_XENTR, ASNS_CHICK, U5S1_CHICK, DHX57_HUMAN, BCS1_DANRE, EFGM_DANRE, DRG2_MOUSE, PMS1_HUMAN, CHD4_HUMAN, ABCF2_MOUSE, TTL12_MOUSE, DDX50_MOUSE, PK3C3_XENLA, GALK2_RAT, SEPT5_HUMAN, EHD3_MOUS…	1038	1398	9136	1.2150911982711332	0.8939290666819382	0.04475623418144237	2.56789609054926
GOTERM_MF_ALL	GO:0008469~histone-arginine N-methyltransferase activity	5	0.4088307440719542	0.0020499205833506466	CARM1_DANRE, ANM6_DANRE, ANM1_XENTR, ANM5_PONAB, ANM3_HUMAN	1038	6	9136	7.334617854849068	0.9461785371693889	0.05676673210884253	3.3313157875650035
GOTERM_MF_ALL	GO:0001882~nucleoside binding	193	15.780866721177434	0.0021744580842985185	ULK1_HUMAN, GCH1_RAT, GUF1_HUMAN, CSKP_HUMAN, GSK3H_DROME, WNK3_MOUSE, DDX54_MOUSE, SPAT5_HUMAN, SYWC_BOVIN, DDX56_HUMAN, PUR6_CHICK, DDX20_DANRE, SUV3_RAT, IF2P_HUMAN, TERA_DANRE, NLK_HUMAN, IF2M_BOVIN, SYTC2_XENTR, ASNS_CHICK, U5S1_CHICK, DHX57_HUMAN, BCS1_DANRE, EFGM_DANRE, DRG2_MOUSE, PMS1_HUMAN, CHD4_HUMAN, ABCF2_MOUSE, TTL12_MOUSE, DDX50_MOUSE, PK3C3_XENLA, GALK2_RAT, SEPT5_HUMAN, EHD3_MOUS…	1038	1407	9136	1.2073187599026611	0.954941774566244	0.05897012033667404	3.5303035836632413
GOTERM_MF_ALL	GO:0032553~ribonucleotide binding	194	15.862632869991824	0.002310173417899631	GCH1_RAT, ULK1_HUMAN, GUF1_HUMAN, CSKP_HUMAN, GSK3H_DROME, WNK3_MOUSE, DDX54_MOUSE, SPAT5_HUMAN, SYWC_BOVIN, DDX56_HUMAN, PUR6_CHICK, DDX20_DANRE, SUV3_RAT, IF2P_HUMAN, TERA_DANRE, NLK_HUMAN, IF2M_BOVIN, SYTC2_XENTR, ASNS_CHICK, U5S1_CHICK, DHX57_HUMAN, BCS1_DANRE, EFGM_DANRE, DRG2_MOUSE, UGPA_MOUSE, PMS1_HUMAN, CHD4_HUMAN, ABCF2_MOUSE, TTL12_MOUSE, DDX50_MOUSE, PK3C3_XENLA, GALK2_RAT, SEPT5_HUMA…	1038	1417	9136	1.2050099058637003	0.9628760395337937	0.061372331664626634	3.7467132947929027
GOTERM_MF_ALL	GO:0032550~purine ribonucleoside binding	191	15.617334423548652	0.002373953214987922	GCH1_RAT, ULK1_HUMAN, UB2L3_MOUSE, GUF1_HUMAN, GNL3_DANRE, CSKP_HUMAN, AT2A2_CHICK, SYAM_MOUSE, GSK3H_DROME, WNK3_MOUSE, THG1_BOVIN, SYVM_MOUSE, ABCF3_MOUSE, DDX54_MOUSE, SPAT5_HUMAN, DX39A_RAT, DDX56_HUMAN, SYWC_BOVIN, PUR6_CHICK, DDX20_DANRE, GUAA_HUMAN, IF2P_HUMAN, SUV3_RAT, NLK_HUMAN, TERA_DANRE, IF2M_BOVIN, SYTC2_XENTR, SYMM_TAKRU, DDX3L_MOUSE, ASNS_CHICK, ATD1B_DANRE, DDX27_HUMAN, IDHG1_MOU…	1038	1394	9136	1.2059500805820706	0.9661063746647005	0.061862755901668454	3.8482580343674577
GOTERM_MF_ALL	GO:0000175~3'-5'-exoribonuclease activity	8	0.6541291905151267	0.0024439889459986824	EXOS5_HUMAN, RRP44_MOUSE, EXOS7_HUMAN, TOE1_BOVIN, ORN_BOVIN, XRN2_CHICK, PNPT1_HUMAN, EXOSX_HUMAN	1038	18	9136	3.911796189252837	0.9693309119462294	0.062489928661428995	3.959647003261635
GOTERM_MF_ALL	GO:0001883~purine nucleoside binding	191	15.617334423548652	0.002505462650999382	GCH1_RAT, ULK1_HUMAN, UB2L3_MOUSE, GUF1_HUMAN, GNL3_DANRE, CSKP_HUMAN, AT2A2_CHICK, SYAM_MOUSE, GSK3H_DROME, WNK3_MOUSE, THG1_BOVIN, SYVM_MOUSE, ABCF3_MOUSE, DDX54_MOUSE, SPAT5_HUMAN, DX39A_RAT, DDX56_HUMAN, SYWC_BOVIN, PUR6_CHICK, DDX20_DANRE, GUAA_HUMAN, IF2P_HUMAN, SUV3_RAT, NLK_HUMAN, TERA_DANRE, IF2M_BOVIN, SYTC2_XENTR, SYMM_TAKRU, DDX3L_MOUSE, ASNS_CHICK, ATD1B_DANRE, DDX27_HUMAN, IDHG1_MOU…	1038	1395	9136	1.2050856002375674	0.9719075876645286	0.06288578026642089	4.057318507305574
GOTERM_MF_ALL	GO:0035639~purine ribonucleoside triphosphate binding	190	15.53556827473426	0.00262761676019048	GCH1_RAT, ULK1_HUMAN, UB2L3_MOUSE, GUF1_HUMAN, GNL3_DANRE, CSKP_HUMAN, AT2A2_CHICK, SYAM_MOUSE, GSK3H_DROME, WNK3_MOUSE, THG1_BOVIN, SYVM_MOUSE, ABCF3_MOUSE, DDX54_MOUSE, SPAT5_HUMAN, DX39A_RAT, DDX56_HUMAN, SYWC_BOVIN, PUR6_CHICK, DDX20_DANRE, GUAA_HUMAN, IF2P_HUMAN, SUV3_RAT, NLK_HUMAN, TERA_DANRE, IF2M_BOVIN, SYTC2_XENTR, SYMM_TAKRU, DDX3L_MOUSE, ASNS_CHICK, ATD1B_DANRE, DDX27_HUMAN, IDHG1_MOU…	1038	1388	9136	1.2048219531020083	0.9764033566090542	0.06471546331954847	4.251124216435698
GOTERM_MF_ALL	GO:0032555~purine ribonucleotide binding	192	15.699100572363042	0.002853890419508684	GCH1_RAT, ULK1_HUMAN, UB2L3_MOUSE, GUF1_HUMAN, GNL3_DANRE, CSKP_HUMAN, AT2A2_CHICK, SYAM_MOUSE, GSK3H_DROME, WNK3_MOUSE, THG1_BOVIN, SYVM_MOUSE, ABCF3_MOUSE, DDX54_MOUSE, SPAT5_HUMAN, DX39A_RAT, DDX56_HUMAN, SYWC_BOVIN, PUR6_CHICK, DDX20_DANRE, GUAA_HUMAN, IF2P_HUMAN, SUV3_RAT, NLK_HUMAN, TERA_DANRE, IF2M_BOVIN, SYTC2_XENTR, SYMM_TAKRU, DDX3L_MOUSE, ASNS_CHICK, ATD1B_DANRE, DDX27_HUMAN, IDHG1_MOU…	1038	1407	9136	1.2010632222865851	0.9829183421904478	0.06890980193028284	4.60915136406318
GOTERM_MF_ALL	GO:0016896~exoribonuclease activity, producing 5'-phosphomonoesters	8	0.6541291905151267	0.0034952586492388374	EXOS5_HUMAN, RRP44_MOUSE, EXOS7_HUMAN, TOE1_BOVIN, ORN_BOVIN, XRN2_CHICK, PNPT1_HUMAN, EXOSX_HUMAN	1038	19	9136	3.7059121792921608	0.9931668330026237	0.08237360533045279	5.617149827270362
GOTERM_MF_ALL	GO:0001056~RNA polymerase III activity	7	0.5723630417007358	0.004263903370951647	RPAB3_MOUSE, RPC8_HUMAN, RPC7L_BOVIN, RPC1_CHICK, RPAC1_MOUSE, RPC5_MOUSE, RPC2_HUMAN	1038	15	9136	4.107385998715478	0.9977227349511276	0.09799197858163033	6.811998442702172
GOTERM_MF_ALL	GO:0070990~snRNP binding	5	0.4088307440719542	0.004353846849648255	SMD1_MOUSE, RU1C_RAT, RU2B_MOUSE, SMD2_MOUSE, RUXG_MOUSE	1038	7	9136	6.286815304156344	0.9979976101297318	0.098375279310711	6.950881986863012
GOTERM_MF_ALL	GO:0070717~poly-purine tract binding	8	0.6541291905151267	0.0048581457637856575	TRA2B_RAT, PABP4_HUMAN, KHDR1_RAT, PABPA_XENLA, HNRPU_HUMAN, HNRPQ_HUMAN, PNPT1_HUMAN, HNRPQ_MOUSE	1038	20	9136	3.5206165703275527	0.9990267392412677	0.10746201427560309	7.7259854952199225
GOTERM_MF_ALL	GO:0008536~Ran GTPase binding	8	0.6541291905151267	0.006585141502639332	IMB1_MOUSE, XPOT_DANRE, XPO7_CHICK, IPO4_HUMAN, RANG_MOUSE, XPO1_RAT, IPO9_MOUSE, XPO5_HUMAN	1038	21	9136	3.352968162216717	0.9999179558424561	0.1407935216755185	10.334659774508836
GOTERM_MF_ALL	GO:0003727~single-stranded RNA binding	15	1.2264922322158627	0.0072763943075199455	LONM_HUMAN, RPB7_DANRE, CNBP_RAT, TRA2B_RAT, KHDR1_RAT, PABP4_HUMAN, HNRPU_HUMAN, PABPA_XENLA, RU1C_RAT, IF4H_BOVIN, HNRPQ_HUMAN, FXR1_MOUSE, PNPT1_HUMAN, RPB4_MOUSE, HNRPQ_MOUSE	1038	61	9136	2.164313465365299	0.9999695512877834	0.1521664115499919	11.359269156494411
GOTERM_MF_ALL	GO:0016433~rRNA (adenine) methyltransferase activity	6	0.49059689288634506	0.007451168808582283	TFB1M_XENTR, DIM1_HUMAN, TR61B_HUMAN, MET16_MOUSE, MET13_DANRE, MEL2A_DANRE	1038	12	9136	4.400770712909441	0.9999763037092858	0.153300348981242	11.616580982512236
GOTERM_MF_ALL	GO:0015266~protein channel activity	5	0.4088307440719542	0.007929487921161667	TOM20_RAT, TIM23_DANRE, TI17A_HUMAN, TOM22_BOVIN, TOM40_XENTR	1038	8	9136	5.500963391136801	0.9999880717037252	0.16004687040542787	12.317203090399886
GOTERM_MF_ALL	GO:0004532~exoribonuclease activity	8	0.6541291905151267	0.008729723484734539	EXOS5_HUMAN, RRP44_MOUSE, EXOS7_HUMAN, TOE1_BOVIN, ORN_BOVIN, XRN2_CHICK, PNPT1_HUMAN, EXOSX_HUMAN	1038	22	9136	3.2005605184795938	0.9999962196889212	0.1723602776378137	13.47770145728131
GOTERM_MF_ALL	GO:0051082~unfolded protein binding	15	1.2264922322158627	0.009754607364606071	TCPZ_HUMAN, UGGG2_HUMAN, TCPH_CHICK, NPM_CHICK, TCPQ_CHICK, GRP75_BOVIN, TRAP1_MOUSE, DNJA2_BOVIN, TOM20_RAT, MDN1_HUMAN, DNJA3_HUMAN, TCPA_RAT, AAMP_BOVIN, HEAT3_HUMAN, TCPB_BOVIN	1038	63	9136	2.0956051013854484	0.9999991334562103	0.1880687418803143	14.942916297819853
