## Additional File S1 for "Sex-specific co-expression networks and sex-biased gene expression in the salmonid Brook Charr *Salvelinus fontinalis*": male_go_mfall_darkgrey.txt

Category	Term	Count	%	PValue	Genes	List Total	Pop Hits	Pop Total	Fold Enrichment	Bonferroni	Benjamini	FDR
GOTERM_MF_ALL	GO:0016491~oxidoreductase activity	43	9.247311827956988	2.064300348764487E-4	YOF5_CAEEL, CREG2_MOUSE, G6PD_TAKRU, PRDX1_RAT, ODPA_HUMAN, G3P_DANRE, ODPB_BOVIN, HPPD_DANRE, RDH3_RAT, CP24A_HUMAN, PECR_MOUSE, PRDX1_CHICK, PHYD1_DANRE, MGST3_MOUSE, CP27A_RAT, ACAD8_HUMAN, QORX_HUMAN, CTBP1_XENLA, P3H3_HUMAN, G3P_CHICK, SESN1_XENLA, MGST3_BOVIN, SPRE_BOVIN, FAS_CHICK, ALKMO_DANRE, C1TC_RAT, NB5R1_BOVIN, HPHL1_HUMAN, ALDH2_RAT, HOT_BOVIN, CBS_MOUSE, MGST3_HUMAN, CBR4_DANRE, CP…	391	557	9136	1.8038174914021499	0.20084963554540292	0.20084963554540292	0.32907368711773133
GOTERM_MF_ALL	GO:0004857~enzyme inhibitor activity	18	3.870967741935484	0.0042611221464054425	FNIP1_HUMAN, CDN1A_HUMAN, TFPI1_MACMU, FNIP1_CHICK, FURIN_BOVIN, PHR4A_DANRE, OAZ1_DANRE, ILEU_HORSE, CDN1B_HUMAN, ANGL3_MOUSE, SOCS2_HUMAN, MTMR5_MOUSE, A2AP_MOUSE, ATF1A_DANRE, SERPH_CHICK, CIB1_HUMAN, FRY_HUMAN, CO3_ONCMY	391	196	9136	2.1458322459418553	0.9903177995822875	0.901601827162734	6.590546720423108
GOTERM_MF_ALL	GO:0016829~lyase activity	14	3.010752688172043	0.004677546215841722	CBS_MACFA, AATC_CHICK, NUDT9_HUMAN, APMAP_SALSA, AUHM_MOUSE, CBS_MOUSE, HPPD_DANRE, AT2L1_DANRE, GLNA_BOVIN, ALDCB_DANRE, HUTH_RAT, FAS_CHICK, SIR2_DANRE, ANPRA_RAT	391	134	9136	2.4411955567431387	0.9938526421284557	0.8168123609193794	7.212293619274346
GOTERM_MF_ALL	GO:0016879~ligase activity, forming carbon-nitrogen bonds	10	2.1505376344086025	0.00486257996173067	PURA2_DANRE, ZNRF2_DANRE, C1TC_RAT, NOSIP_DANRE, MCCA_HUMAN, GLNA_BOVIN, SIAH2_DANRE, ATF1A_DANRE, MTHFS_HUMAN, ACACA_MOUSE	391	76	9136	3.0744380131915467	0.9949765718242614	0.733774256066121	7.487313781391524
GOTERM_MF_ALL	GO:0016684~oxidoreductase activity, acting on peroxide as acceptor	6	1.2903225806451613	0.00703182672704237	PRDX1_RAT, SESN1_XENLA, MGST3_BOVIN, MGST3_HUMAN, PRDX1_CHICK, MGST3_MOUSE	391	29	9136	4.834288737983949	0.9995303580007736	0.7840499118664821	10.655044867547192
GOTERM_MF_ALL	GO:0046943~carboxylic acid transmembrane transporter activity	9	1.935483870967742	0.008069079795991998	DIC_MOUSE, SERC5_DANRE, SERC1_MOUSE, GHC1_HUMAN, DIC_HUMAN, MOT10_DANRE, MOT7_HUMAN, XCT_MOUSE, ABCBB_HUMAN	391	68	9136	3.0925229426809087	0.9998490507333836	0.7692517047240011	12.13353679320549
GOTERM_MF_ALL	GO:0005342~organic acid transmembrane transporter activity	9	1.935483870967742	0.008797839696843567	DIC_MOUSE, SERC5_DANRE, SERC1_MOUSE, GHC1_HUMAN, DIC_HUMAN, MOT10_DANRE, MOT7_HUMAN, XCT_MOUSE, ABCBB_HUMAN	391	69	9136	3.0477037695985767	0.9999320495188911	0.7461372772245212	13.15855412638751
GOTERM_MF_ALL	GO:0019842~vitamin binding	8	1.7204301075268817	0.009340238165630932	DHTK1_DANRE, P3H3_HUMAN, FAS_CHICK, MCCA_HUMAN, KLOT_HUMAN, MTHFS_HUMAN, ACACA_MOUSE, FOLR1_MOUSE	391	56	9136	3.337961271465108	0.9999624999034185	0.7202603364023982	13.914162608942004
GOTERM_MF_ALL	GO:0048037~cofactor binding	19	4.086021505376344	0.009560668794842032	CBS_MACFA, AATC_CHICK, CREG2_MOUSE, G6PD_TAKRU, CQ10X_DANRE, ALDH2_RAT, G3P_DANRE, CBS_MOUSE, AT2L1_DANRE, ALAT2_DANRE, QORX_HUMAN, ACAD8_HUMAN, DHTK1_DANRE, CTBP1_XENLA, G3P_CHICK, FAS_CHICK, SIR2_DANRE, NB5R1_BOVIN, MICA2_RAT	391	230	9136	1.9302123874124317	0.9999705506470642	0.686264276098587	14.219476921920847
