## Additional File S1 for "Sex-specific co-expression networks and sex-biased gene expression in the salmonid Brook Charr *Salvelinus fontinalis*": male_go_mfall_floralwhite.txt

Category	Term	Count	%	PValue	Genes	List Total	Pop Hits	Pop Total	Fold Enrichment	Bonferroni	Benjamini	FDR
GOTERM_MF_ALL	GO:0048037~cofactor binding	11	30.555555555555557	3.3405652519754735E-9	GSHR_MOUSE, CBS_MACFA, G6PD_TAKRU, ACOXL_MOUSE, TRXR3_HUMAN, UGDH_HUMAN, MAON_MOUSE, SPYA_CALJA, AIFM3_HUMAN, SPYA_FELCA, GSH1_HUMAN	33	230	9136	13.240579710144926	7.148807131818202E-7	7.148807131818202E-7	4.233409300891111E-6
GOTERM_MF_ALL	GO:0016491~oxidoreductase activity	14	38.88888888888889	1.6611517953908155E-8	GSHR_MOUSE, G6PD_TAKRU, ACOXL_MOUSE, GSTO1_HUMAN, AIFM2_TAEGU, CBR1_PONAB, UGDH_HUMAN, MAON_MOUSE, AIFM3_HUMAN, ETHE1_MOUSE, 6PGD_HUMAN, TRXR3_HUMAN, GSTP1_RAT, PIR_HUMAN	33	557	9136	6.958489744845221	3.5548585499700636E-6	1.7774308546103512E-6	2.10513321885486E-5
GOTERM_MF_ALL	GO:0050662~coenzyme binding	8	22.22222222222222	7.627927423622824E-7	GSHR_MOUSE, G6PD_TAKRU, ACOXL_MOUSE, TRXR3_HUMAN, UGDH_HUMAN, MAON_MOUSE, AIFM3_HUMAN, GSH1_HUMAN	33	153	9136	14.475737769855419	1.6322438658511462E-4	5.441108937465078E-5	9.666626218374219E-4
GOTERM_MF_ALL	GO:0016616~oxidoreductase activity, acting on the CH-OH group of donors, NAD or NADP as acceptor	5	13.88888888888889	3.2856505584160733E-4	6PGD_HUMAN, G6PD_TAKRU, CBR1_PONAB, UGDH_HUMAN, MAON_MOUSE	33	96	9136	14.419191919191919	0.06790867012128465	0.017427472786479825	0.4155842119316855
GOTERM_MF_ALL	GO:0003824~catalytic activity	25	69.44444444444444	3.9615270247713976E-4	CBS_MACFA, G6PD_TAKRU, AIFM2_TAEGU, CBR1_PONAB, MAON_MOUSE, CANT1_RAT, SPYA_FELCA, 6PGD_HUMAN, TRXR3_HUMAN, GSTP1_RAT, PIR_HUMAN, ST6B1_HUMAN, GSHR_MOUSE, DESI1_HUMAN, GSTO1_HUMAN, ACOXL_MOUSE, UGDH_HUMAN, GLGB_HUMAN, TALDO_RAT, SPYA_CALJA, ATG4B_DANRE, AIFM3_HUMAN, KEAP1_PIG, ETHE1_MOUSE, GSH1_HUMAN	33	4039	9136	1.7135954744273634	0.08129800027887124	0.016815705780723	0.5008746540856257
GOTERM_MF_ALL	GO:0016614~oxidoreductase activity, acting on CH-OH group of donors	5	13.88888888888889	6.526519427079036E-4	6PGD_HUMAN, G6PD_TAKRU, CBR1_PONAB, UGDH_HUMAN, MAON_MOUSE	33	115	9136	12.036890645586299	0.13039232100023657	0.02301650319505122	0.8239452510761858
