## Additional File S1 for "Sex-specific co-expression networks and sex-biased gene expression in the salmonid Brook Charr *Salvelinus fontinalis*": male_go_mfall_green.txt

Category	Term	Count	%	PValue	Genes	List Total	Pop Hits	Pop Total	Fold Enrichment	Bonferroni	Benjamini	FDR
GOTERM_MF_ALL	GO:0003735~structural constituent of ribosome	46	21.69811320754717	5.310534296927521E-31	RL38_RAT, RS31_XENLA, RL40_SHEEP, RL5_CHICK, RS4_ICTPU, RS5_HUMAN, RS23_RAT, ADT2_RAT, RS2_ICTPU, RL27_ICTPU, RS27A_ICTPU, RL3_RAT, RL18A_SALSA, RS20_RAT, RS17_HUMAN, RL19_XENLA, RS27A_CHICK, RS14_MOUSE, RLA1_CHICK, RS9_RAT, RS11_XENLA, RS17_ICTPU, RL37P_RAT, RT18C_HUMAN, RL6_HUMAN, RL28_MOUSE, RL23A_RAT, RS6_ONCMY, RS14_RAT, RS8_RAT, RS27L_BOVIN, RL36_ICTPU, RS16_RAT, RS28_ICTPU, RL17_HUMAN, RL3…	195	236	9136	9.132029552368536	2.915483329013209E-28	2.915483329013209E-28	7.747868790184892E-28
GOTERM_MF_ALL	GO:0005198~structural molecule activity	48	22.641509433962266	3.525020326452975E-20	RL38_RAT, RS31_XENLA, RL40_SHEEP, RL5_CHICK, RS4_ICTPU, RS5_HUMAN, RS23_RAT, ADT2_RAT, RS2_ICTPU, RL27_ICTPU, RS27A_ICTPU, ISCU_MOUSE, RL3_RAT, RL18A_SALSA, RS20_RAT, RS17_HUMAN, RL19_XENLA, NU155_HUMAN, RS27A_CHICK, RS14_MOUSE, RLA1_CHICK, RS9_RAT, RS11_XENLA, RS17_ICTPU, RL37P_RAT, RT18C_HUMAN, RL28_MOUSE, RL6_HUMAN, RL23A_RAT, RS6_ONCMY, RS14_RAT, RS8_RAT, RS27L_BOVIN, RL36_ICTPU, RS16_RAT, RS…	195	462	9136	4.867665667665667	1.9352361592226833E-17	9.676180796113417E-18	5.142871403333884E-17
GOTERM_MF_ALL	GO:0003723~RNA binding	73	34.43396226415094	1.2855137617478006E-15	CIRBP_XENTR, ENDOV_MOUSE, RL38_RAT, RL7A_TAKRU, RS31_XENLA, EF2_CHICK, RL5_CHICK, RS4_ICTPU, CYTB_PANTR, YBOX1_XENLA, RS5_HUMAN, SF3B2_HUMAN, CIRBP_PONAB, RS23_RAT, EF1A_DANRE, RS2_ICTPU, ADT2_RAT, LC7L3_PONAB, BTF3_HUMAN, TRA2A_MOUSE, RL3_RAT, ADK_HUMAN, RS20_RAT, RS17_HUMAN, FUBP3_HUMAN, RLA1_CHICK, RS14_MOUSE, RL28_MOUSE, RL6_HUMAN, PSPC1_DANRE, RL23A_RAT, RS30_RAT, RL17_HUMAN, RTN4_HUMAN, RL8…	195	1307	9136	2.616789280599533	7.314149286230531E-13	2.438049762076844E-13	1.942890293094024E-12
GOTERM_MF_ALL	GO:0019843~rRNA binding	17	8.018867924528301	3.999237437999451E-13	RS14_MOUSE, RLA1_CHICK, RS9_RAT, RS11_XENLA, RL5_CHICK, RS14_RAT, RL23A_RAT, RS4_ICTPU, RS5_HUMAN, CIRBP_PONAB, RL8_DANRE, DDX21_HUMAN, RL3_RAT, RL12_MOUSE, RL17_RAT, RLA2_BOVIN, RS11_RAT	195	67	9136	11.887638729429774	2.1954638107501978E-10	5.4886539757603714E-11	5.834444039010123E-10
GOTERM_MF_ALL	GO:0044822~poly(A) RNA binding	49	23.11320754716981	1.6453888460314183E-10	HDGF_BOVIN, CIRBP_XENTR, DDX24_HUMAN, EF2_CHICK, CYTB_PANTR, SF3B2_HUMAN, RS5_HUMAN, RBM3_RAT, PRDX1_CHICK, RS23_RAT, CIRBP_PONAB, ADT2_RAT, ROA0_MOUSE, LC7L3_PONAB, BTF3_HUMAN, HNRPQ_HUMAN, TRA2A_MOUSE, NDKA_RAT, ADK_HUMAN, RL3_RAT, RS17_HUMAN, RS27A_CHICK, FUBP3_HUMAN, RS14_MOUSE, PPIB_BOVIN, RL6_HUMAN, RL28_MOUSE, RS8_RAT, CIRBB_XENLA, RS14_RAT, RL23A_RAT, RS16_RAT, RS30_RAT, RL32_BOVIN, RL17_…	195	853	9136	2.691339766134608	9.033187287066369E-8	1.8066375284675473E-8	2.400560861204326E-7
GOTERM_MF_ALL	GO:0003676~nucleic acid binding	83	39.15094339622642	3.2016337502637057E-6	CIRBP_XENTR, ENDOV_MOUSE, RL38_RAT, RL7A_TAKRU, HMGT_ONCMY, RS31_XENLA, EF2_CHICK, RL5_CHICK, RS4_ICTPU, CYTB_PANTR, YBOX1_XENLA, RS5_HUMAN, SF3B2_HUMAN, ZNF3_HUMAN, CIRBP_PONAB, RS23_RAT, EF1A_DANRE, RS2_ICTPU, ADT2_RAT, LC7L3_PONAB, BTF3_HUMAN, TRA2A_MOUSE, RL3_RAT, ADK_HUMAN, RS20_RAT, RS17_HUMAN, FUBP3_HUMAN, RLA1_CHICK, RS14_MOUSE, RL6_HUMAN, RL28_MOUSE, PSPC1_DANRE, RL23A_RAT, RS30_RAT, RL1…	195	2481	9136	1.5673746111472835	0.001756155893112843	2.929070514564591E-4	0.0046709609980433164
GOTERM_MF_ALL	GO:0070180~large ribosomal subunit rRNA binding	5	2.358490566037736	3.745455071065939E-5	RLA1_CHICK, RL23A_RAT, RL12_MOUSE, RLA2_BOVIN, RL17_RAT	195	10	9136	23.425641025641024	0.020352958014351774	0.002933251505334966	0.05463086890540314
GOTERM_MF_ALL	GO:0097159~organic cyclic compound binding	108	50.943396226415096	1.9207048654936264E-4	CIRBP_XENTR, RL38_RAT, H90A1_DANRE, RS31_XENLA, EF2_CHICK, RS4_ICTPU, CYTB_PANTR, YBOX1_XENLA, RS5_HUMAN, SF3B2_HUMAN, AR8BA_DANRE, LC7L3_PONAB, RL3_RAT, ADK_HUMAN, RS17_HUMAN, DLDH_RAT, FUBP3_HUMAN, RL6_HUMAN, PSPC1_DANRE, RL8_DANRE, RAB6A_RAT, ACTC_TAKRU, ACTB_SALSA, ZN638_MOUSE, RL12_MOUSE, EF1A_HYDVU, RL17_RAT, HMGB2_PIG, ODO1_XENLA, EF1A1_RABIT, NFIX_MESAU, EF2_DROME, PRDX1_CHICK, RBM3_RAT, …	195	3869	9136	1.3078155754816392	0.10008667424462014	0.013095599721151263	0.27985815890085863
GOTERM_MF_ALL	GO:0004866~endopeptidase inhibitor activity	9	4.245283018867925	2.570588737398893E-4	ISK2_HUMAN, HEP2_MOUSE, A2MG_RAT, ITIH3_BOVIN, A1AT_PONAB, PRDX3_PONAB, CYTB_PANTR, KNG1_BOVIN, A2ML1_HUMAN	195	79	9136	5.3374878286270695	0.13163527592534907	0.015560275307512694	0.3743848172146569
GOTERM_MF_ALL	GO:0030414~peptidase inhibitor activity	9	4.245283018867925	3.056759980366785E-4	ISK2_HUMAN, HEP2_MOUSE, A2MG_RAT, ITIH3_BOVIN, A1AT_PONAB, PRDX3_PONAB, CYTB_PANTR, KNG1_BOVIN, A2ML1_HUMAN	195	81	9136	5.205698005698006	0.15451240017021317	0.016644108118476053	0.4450446292655674
GOTERM_MF_ALL	GO:1901363~heterocyclic compound binding	106	50.0	3.840903892077455E-4	CIRBP_XENTR, RL38_RAT, H90A1_DANRE, RS31_XENLA, EF2_CHICK, RS4_ICTPU, CYTB_PANTR, YBOX1_XENLA, RS5_HUMAN, SF3B2_HUMAN, AR8BA_DANRE, LC7L3_PONAB, RL3_RAT, ADK_HUMAN, RS17_HUMAN, DLDH_RAT, FUBP3_HUMAN, RL6_HUMAN, PSPC1_DANRE, RL8_DANRE, RAB6A_RAT, ACTC_TAKRU, ACTB_SALSA, ZN638_MOUSE, RL12_MOUSE, EF1A_HYDVU, RL17_RAT, HMGB2_PIG, ODO1_XENLA, EF1A1_RABIT, NFIX_MESAU, EF2_DROME, PRDX1_CHICK, RBM3_RAT, …	195	3836	9136	1.2946391807705675	0.1901499158787533	0.018990646226764385	0.5589132386296547
GOTERM_MF_ALL	GO:0061135~endopeptidase regulator activity	9	4.245283018867925	5.383623748807203E-4	ISK2_HUMAN, HEP2_MOUSE, A2MG_RAT, ITIH3_BOVIN, A1AT_PONAB, PRDX3_PONAB, CYTB_PANTR, KNG1_BOVIN, A2ML1_HUMAN	195	88	9136	4.791608391608392	0.25594515600691314	0.024335704226556842	0.7825836021872701
GOTERM_MF_ALL	GO:0016491~oxidoreductase activity	24	11.320754716981133	0.0016155769258718415	ODO1_XENLA, NU5M_SALSA, QCR7_BOVIN, GPDA_TAKRU, PRDX1_CHICK, DHSDB_DANRE, COX7C_MOUSE, MMSA_BOVIN, COX5B_BOVIN, 6PGD_HUMAN, QSOX1_CAVPO, GPX4_PIG, LDHB_FUNHE, MGST3_BOVIN, FRIH_SALSA, AL3A2_RAT, FMO5_CAVPO, PRDX3_PONAB, DLDH_RAT, CATA_DANRE, COX1_ONCMY, FCL_PONAB, IVD_CAEEL, COX2_ONCMY	195	557	9136	2.018726695207844	0.5883858815767615	0.0660031644224095	2.331365488867432
GOTERM_MF_ALL	GO:0004601~peroxidase activity	5	2.358490566037736	0.002043154676752665	GPX4_PIG, MGST3_BOVIN, PRDX3_PONAB, CATA_DANRE, PRDX1_CHICK	195	26	9136	9.009861932938856	0.6746453223321667	0.07707085421640003	2.939854988491253
GOTERM_MF_ALL	GO:0061134~peptidase regulator activity	9	4.245283018867925	0.002444975617100973	ISK2_HUMAN, HEP2_MOUSE, A2MG_RAT, ITIH3_BOVIN, A1AT_PONAB, PRDX3_PONAB, CYTB_PANTR, KNG1_BOVIN, A2ML1_HUMAN	195	111	9136	3.798752598752599	0.7391827291489061	0.08569922109880412	3.5084695551631184
GOTERM_MF_ALL	GO:0004867~serine-type endopeptidase inhibitor activity	6	2.8301886792452833	0.003050946228770907	ISK2_HUMAN, HEP2_MOUSE, A2MG_RAT, ITIH3_BOVIN, A1AT_PONAB, A2ML1_HUMAN	195	47	9136	5.981014729950901	0.8131650756453381	0.09953646836289276	4.360109916929799
GOTERM_MF_ALL	GO:0016684~oxidoreductase activity, acting on peroxide as acceptor	5	2.358490566037736	0.0030888805242408356	GPX4_PIG, MGST3_BOVIN, PRDX3_PONAB, CATA_DANRE, PRDX1_CHICK	195	29	9136	8.077807250221044	0.8170275837426303	0.09507847439317663	4.413189790951721
GOTERM_MF_ALL	GO:0003746~translation elongation factor activity	5	2.358490566037736	0.0035057325041778025	EF2_CHICK, EF1A1_RABIT, EF1A_HYDVU, EF2_DROME, EF1A_DANRE	195	30	9136	7.808547008547008	0.8545653885682813	0.10157559010590511	4.9946686495080055
GOTERM_MF_ALL	GO:0003729~mRNA binding	9	4.245283018867925	0.006696330048411936	CIRBP_XENTR, RBM25_MOUSE, HS90A_HUMAN, RS14_MOUSE, LC7L3_PONAB, CIRBB_XENLA, RS14_RAT, RS5_HUMAN, CIRBP_PONAB	195	131	9136	3.2187903699354083	0.97499424380412	0.17645693306836752	9.33742128917785
