## Additional File S1 for "Sex-specific co-expression networks and sex-biased gene expression in the salmonid Brook Charr *Salvelinus fontinalis*": male_go_mfall_ivory.txt

Category	Term	Count	%	PValue	Genes	List Total	Pop Hits	Pop Total	Fold Enrichment	Bonferroni	Benjamini	FDR
GOTERM_MF_ALL	GO:0001071~nucleic acid binding transcription factor activity	7	23.333333333333332	0.005692212775874665	USF2_RAT, ZN397_HUMAN, ZN628_MOUSE, RORB_HUMAN, DACH2_MOUSE, TFDP1_HUMAN, SOX6_PONAB	29	552	9136	3.995002498750625	0.63799909916362	0.63799909916362	6.777663419734326
GOTERM_MF_ALL	GO:0003700~transcription factor activity, sequence-specific DNA binding	7	23.333333333333332	0.005692212775874665	USF2_RAT, ZN397_HUMAN, ZN628_MOUSE, RORB_HUMAN, DACH2_MOUSE, TFDP1_HUMAN, SOX6_PONAB	29	552	9136	3.995002498750625	0.63799909916362	0.63799909916362	6.777663419734326
