## Additional File S1 for "Sex-specific co-expression networks and sex-biased gene expression in the salmonid Brook Charr *Salvelinus fontinalis*": male_go_mfall_lightcyan1.txt

Category	Term	Count	%	PValue	Genes	List Total	Pop Hits	Pop Total	Fold Enrichment	Bonferroni	Benjamini	FDR
GOTERM_MF_ALL	GO:0034061~DNA polymerase activity	10	1.949317738791423	3.066310608911564E-5	LORF2_HUMAN, DPOD3_HUMAN, CHRC1_MOUSE, ISPD_DANRE, DPOLZ_MOUSE, DPOE1_HUMAN, TF29_SCHPO, HMBX1_HUMAN, DPOG2_HUMAN, TF26_SCHPO	443	35	9136	5.892292808771364	0.033256357391727276	0.033256357391727276	0.04904072332635456
GOTERM_MF_ALL	GO:0030898~actin-dependent ATPase activity	6	1.1695906432748537	5.195854219529894E-4	MYH9_CHICK, MYH9_HUMAN, MYL9_BOVIN, MYH9_MOUSE, MYL6_CHICK, MYH10_MOUSE	443	15	9136	8.249209932279909	0.43631047120653843	0.24920739961460625	0.8279541190655326
GOTERM_MF_ALL	GO:0003677~DNA binding	89	17.348927875243664	7.308306541963347E-4	NCOA1_HUMAN, ZNF69_HUMAN, PHF6_MOUSE, TP53B_MOUSE, ZBT24_DANRE, NR1H4_RAT, ZN865_XENTR, ZN544_HUMAN, ZKSC3_HUMAN, BAHC1_HUMAN, WRN_XENLA, PHC2_DANRE, ZBT45_HUMAN, POGZ_MOUSE, FOSL2_MOUSE, TF2B_RAT, AGFG1_BOVIN, DNLI1_XENLA, HMBX1_HUMAN, DPOG2_HUMAN, STAT3_CHICK, HDGR2_DANRE, PER1_RAT, TYY1_HUMAN, KLF9_RAT, TE2IP_DANRE, Z518B_HUMAN, FXP1B_DANRE, ZN836_HUMAN, GABP2_MOUSE, DPOLZ_MOUSE, TF29_SCHPO, Z…	443	1316	9136	1.394718244629392	0.5535379687786028	0.23570413447978888	1.162730118876365
GOTERM_MF_ALL	GO:0003887~DNA-directed DNA polymerase activity	7	1.364522417153996	0.0012474193215437541	DPOD3_HUMAN, CHRC1_MOUSE, DPOLZ_MOUSE, DPOE1_HUMAN, TF29_SCHPO, DPOG2_HUMAN, TF26_SCHPO	443	26	9136	5.552352839034555	0.747605613815588	0.29120617920977576	1.976948610277618
GOTERM_MF_ALL	GO:0061630~ubiquitin protein ligase activity	16	3.1189083820662766	0.0014890572373579287	RNF4_HUMAN, RN181_DANRE, CUL2_MOUSE, R144B_HUMAN, UBC9B_DANRE, RN145_DANRE, RABX5_MOUSE, RNF43_HUMAN, RNF24_MOUSE, TRI25_HUMAN, RNF34_BOVIN, TRI37_MOUSE, ITCH_MOUSE, CUL1_MOUSE, RC3H1_HUMAN, HAKAI_MOUSE	443	130	9136	2.5382184407015105	0.8067275029996026	0.28016325581027235	2.3556424496977924
GOTERM_MF_ALL	GO:0061659~ubiquitin-like protein ligase activity	16	3.1189083820662766	0.0018734233304070894	RNF4_HUMAN, RN181_DANRE, CUL2_MOUSE, R144B_HUMAN, UBC9B_DANRE, RN145_DANRE, RABX5_MOUSE, RNF43_HUMAN, RNF24_MOUSE, TRI25_HUMAN, RNF34_BOVIN, TRI37_MOUSE, ITCH_MOUSE, CUL1_MOUSE, RC3H1_HUMAN, HAKAI_MOUSE	443	133	9136	2.48096539316689	0.8736025488120145	0.2915817848754393	2.9551944105979833
GOTERM_MF_ALL	GO:0008270~zinc ion binding	54	10.526315789473683	0.003580167090621784	PHF6_MOUSE, PHF3_HUMAN, MILK1_HUMAN, ZCHC2_HUMAN, NR1H4_RAT, RNF24_MOUSE, MICA1_DANRE, PHC2_DANRE, TF2B_RAT, SIR5_DANRE, EHMT1_HUMAN, ATS20_MOUSE, PDLI3_CHICK, TYY1_HUMAN, HEM2_PONAB, TF3B_MOUSE, CDD_MOUSE, R144B_HUMAN, DCTD_RAT, RNF43_HUMAN, RABX5_MOUSE, RNF34_BOVIN, TRI37_MOUSE, PTN1_CHICK, RC3H1_HUMAN, HAKAI_MOUSE, TUT4_HUMAN, TRI39_MOUSE, CDD_HUMAN, CHD4_HUMAN, RN181_DANRE, PHRF1_MOUSE, ZFHX3…	443	756	9136	1.473073202192841	0.9808606742855497	0.43172186353807596	5.576005689555674
GOTERM_MF_ALL	GO:0097110~scaffold protein binding	5	0.9746588693957114	0.00367119353288153	CTRO_MOUSE, M3K7_MOUSE, PHF6_MOUSE, LRP4_HUMAN, DESP_HUMAN	443	14	9136	7.365366010964205	0.9826953086751271	0.39775877317490094	5.713901373901109
GOTERM_MF_ALL	GO:0046872~metal ion binding	148	28.84990253411306	0.0036920603996759803	GLT12_HUMAN, PAR12_HUMAN, ADX_CHICK, ZNF69_HUMAN, ZKSC3_HUMAN, CYC_DANRE, WRN_XENLA, ZBT45_HUMAN, PHC2_DANRE, YPEL5_PONAB, JAK1_DANRE, ADK_HUMAN, TF2B_RAT, PPM1B_HUMAN, DNLI1_XENLA, CALM_XENLA, LORF2_HUMAN, ATS20_MOUSE, PDLI3_CHICK, KLF9_RAT, ADAM9_HUMAN, FXP1B_DANRE, MTMR3_HUMAN, ZN836_HUMAN, CDD_MOUSE, R144B_HUMAN, ZN800_HUMAN, CHIO_MOUSE, ADCY6_HUMAN, M3K4_HUMAN, DCTD_RAT, SYTL1_MOUSE, RNF43_H…	443	2513	9136	1.2145673199138745	0.9830904857735416	0.36448518196617175	5.74548591667673
GOTERM_MF_ALL	GO:0043169~cation binding	148	28.84990253411306	0.004470893766726479	GLT12_HUMAN, PAR12_HUMAN, ADX_CHICK, ZNF69_HUMAN, ZKSC3_HUMAN, CYC_DANRE, WRN_XENLA, ZBT45_HUMAN, PHC2_DANRE, YPEL5_PONAB, JAK1_DANRE, ADK_HUMAN, TF2B_RAT, PPM1B_HUMAN, DNLI1_XENLA, CALM_XENLA, LORF2_HUMAN, ATS20_MOUSE, PDLI3_CHICK, KLF9_RAT, ADAM9_HUMAN, FXP1B_DANRE, MTMR3_HUMAN, ZN836_HUMAN, CDD_MOUSE, R144B_HUMAN, ZN800_HUMAN, CHIO_MOUSE, ADCY6_HUMAN, M3K4_HUMAN, DCTD_RAT, SYTL1_MOUSE, RNF43_H…	443	2525	9136	1.2087951187895314	0.9928629279688748	0.38996885554899796	6.9172759259025
GOTERM_MF_ALL	GO:0003964~RNA-directed DNA polymerase activity	5	0.9746588693957114	0.004817232845969088	LORF2_HUMAN, ISPD_DANRE, TF29_SCHPO, HMBX1_HUMAN, TF26_SCHPO	443	15	9136	6.874341610233258	0.9951377162305657	0.3838126834514075	7.433959450368111
GOTERM_MF_ALL	GO:0046914~transition metal ion binding	61	11.890838206627679	0.006713274180525286	PHF6_MOUSE, PHF3_HUMAN, MILK1_HUMAN, ZCHC2_HUMAN, NR1H4_RAT, WRN_XENLA, MICA1_DANRE, RNF24_MOUSE, PHC2_DANRE, TF2B_RAT, PPM1B_HUMAN, SIR5_DANRE, EHMT1_HUMAN, ATS20_MOUSE, PDLI3_CHICK, TYY1_HUMAN, HEM2_PONAB, TF3B_MOUSE, CDD_MOUSE, R144B_HUMAN, DCTD_RAT, RABX5_MOUSE, RNF43_HUMAN, RNF34_BOVIN, TRI37_MOUSE, PTN1_CHICK, PLOD1_RAT, RC3H1_HUMAN, HAKAI_MOUSE, TUT4_HUMAN, CDD_HUMAN, TRI39_MOUSE, CHD4_HUM…	443	905	9136	1.3900602372073882	0.9994066394021753	0.46159399883420205	10.215232245421646
GOTERM_MF_ALL	GO:0043167~ion binding	152	29.629629629629626	0.007887853584665629	GLT12_HUMAN, PAR12_HUMAN, ADX_CHICK, ZNF69_HUMAN, BPL1_MOUSE, ZKSC3_HUMAN, CYC_DANRE, WRN_XENLA, ZBT45_HUMAN, PHC2_DANRE, YPEL5_PONAB, JAK1_DANRE, ADK_HUMAN, TF2B_RAT, PPM1B_HUMAN, DNLI1_XENLA, CALM_XENLA, LORF2_HUMAN, ATS20_MOUSE, PDLI3_CHICK, KLF9_RAT, ADAM9_HUMAN, FXP1B_DANRE, MTMR3_HUMAN, ZN836_HUMAN, CDD_MOUSE, R144B_HUMAN, ZN800_HUMAN, CHIO_MOUSE, ADCY6_HUMAN, M3K4_HUMAN, DCTD_RAT, SYTL1_MO…	443	2641	9136	1.1869366809035842	0.9998391112416031	0.48926657100419846	11.898697708974204
GOTERM_MF_ALL	GO:0005488~binding	386	75.24366471734892	0.008479330695368562	PAR12_HUMAN, M4K3_MOUSE, FLVC1_HUMAN, SMC1A_MOUSE, CUL2_MOUSE, PGS2_HORSE, SREK1_RAT, SH3G2_CHICK, ZKSC3_HUMAN, CYC_DANRE, JAK1_DANRE, HNRL1_HUMAN, NU155_HUMAN, DNLI1_XENLA, DHX8_HUMAN, PER1_RAT, CDD_MOUSE, NUP37_HUMAN, ZN800_HUMAN, FOLC_HUMAN, M3K4_HUMAN, 4F2_RAT, DCTD_RAT, FARP1_RAT, I5P1_HUMAN, RC3H1_HUMAN, PCDGB_PANTR, TRI39_MOUSE, RN181_DANRE, AP3B1_BOVIN, TSN14_HUMAN, YBX2B_XENLA, PCF11_HUM…	443	7577	9136	1.0506120607958445	0.9999166598113105	0.488751010270181	12.73518556068992
GOTERM_MF_ALL	GO:0005515~protein binding	245	47.758284600389864	0.009840093445696453	TP53B_MOUSE, FLVC1_HUMAN, SMC1A_MOUSE, CSKP_HUMAN, CUL2_MOUSE, SREK1_RAT, SH3G2_CHICK, BPL1_MOUSE, SVIL_MOUSE, ZKSC3_HUMAN, JAK1_DANRE, HNRL1_HUMAN, KCTD9_HUMAN, TF2B_RAT, VWA1_BOVIN, MFN1_MOUSE, NU155_HUMAN, DPOG2_HUMAN, DHX8_HUMAN, PER1_RAT, PARVA_HUMAN, CDD_MOUSE, MYH9_MOUSE, NUP37_HUMAN, ADCY6_HUMAN, M3K4_HUMAN, FARP1_RAT, RNF43_HUMAN, MBD2_HUMAN, I5P1_HUMAN, UBL7_HUMAN, MYL6_CHICK, SWAP1_HUM…	443	4539	9136	1.1131617280285182	0.9999816774188937	0.5167196801099493	14.631440368248194
