## Additional File S1 for "Sex-specific co-expression networks and sex-biased gene expression in the salmonid Brook Charr *Salvelinus fontinalis*": male_go_mfall_lightcyan.txt

Category	Term	Count	%	PValue	Genes	List Total	Pop Hits	Pop Total	Fold Enrichment	Bonferroni	Benjamini	FDR
GOTERM_MF_ALL	GO:0004866~endopeptidase inhibitor activity	18	3.938730853391685	3.348831731469877E-8	IC1_MOUSE, ISK2_HUMAN, ZPI_MOUSE, HEP2_HUMAN, IC1_HUMAN, A1AT_PONAB, FETUA_SHEEP, IC1_RAT, FETUB_HUMAN, KNG1_HUMAN, A2AP_HUMAN, ANGT_RAT, CO4_RAT, PRDX5_HUMAN, ANT3_MOUSE, PEDF_BOVIN, A2AP_BOVIN, KNG1_BOVIN	398	79	9136	5.230201641116977	3.469329552030498E-5	3.469329552030498E-5	5.314904546471766E-5
GOTERM_MF_ALL	GO:0030414~peptidase inhibitor activity	18	3.938730853391685	4.9678219612004224E-8	IC1_MOUSE, ISK2_HUMAN, ZPI_MOUSE, HEP2_HUMAN, IC1_HUMAN, A1AT_PONAB, FETUA_SHEEP, IC1_RAT, FETUB_HUMAN, KNG1_HUMAN, A2AP_HUMAN, ANGT_RAT, CO4_RAT, PRDX5_HUMAN, ANT3_MOUSE, PEDF_BOVIN, A2AP_BOVIN, KNG1_BOVIN	398	81	9136	5.1010608598548295	5.1465312450149625E-5	2.573298731844975E-5	7.884390278434239E-5
GOTERM_MF_ALL	GO:0061135~endopeptidase regulator activity	18	3.938730853391685	1.7918868981924107E-7	IC1_MOUSE, ISK2_HUMAN, ZPI_MOUSE, HEP2_HUMAN, IC1_HUMAN, A1AT_PONAB, FETUA_SHEEP, IC1_RAT, FETUB_HUMAN, KNG1_HUMAN, A2AP_HUMAN, ANGT_RAT, CO4_RAT, PRDX5_HUMAN, ANT3_MOUSE, PEDF_BOVIN, A2AP_BOVIN, KNG1_BOVIN	398	88	9136	4.69529465509365	1.8562226929352832E-4	6.187791856238078E-5	2.843886542369667E-4
GOTERM_MF_ALL	GO:0048037~cofactor binding	29	6.3457330415754925	6.955704110945782E-7	ATTY_HUMAN, CBS_MACFA, AATC_CHICK, SARDH_MOUSE, CGL_HUMAN, G3P_DANRE, OAT_HUMAN, ALAT2_DANRE, IVD_PONAB, SPYA_FELCA, GPDA_TAKRU, VKORL_RAT, CGL_RAT, MDHC_RAT, GRHPR_HUMAN, ATTY_BOVIN, XDH_CHICK, ALDH2_RAT, DHE3_HUMAN, CBS_RABIT, HEM3_MOUSE, AIFM3_HUMAN, KMO_DANRE, IDHC_RAT, DHTK1_DANRE, CGL_BOVIN, AATM_MACFA, ACOX3_HUMAN, AATM_MOUSE	398	230	9136	2.894297574830675	7.203516185694259E-4	1.8013657257454074E-4	0.001103928902368434
GOTERM_MF_ALL	GO:0004252~serine-type endopeptidase activity	16	3.50109409190372	7.143075493582379E-7	FA10_MOUSE, NEC1_RAT, C1RA_MOUSE, TMPS4_MOUSE, HGFL_HUMAN, FA10_CHICK, PLMN_MOUSE, FA10_BOVIN, FURI1_XENLA, FA7_PANTR, HTR1A_DANRE, CFAB_MOUSE, BMP1_HUMAN, CFAI_PONAB, C1R_HUMAN, HGFL_BOVIN	398	76	9136	4.832583972494049	7.397491360057185E-4	1.4799362494488655E-4	0.0011336661630556577
GOTERM_MF_ALL	GO:0030170~pyridoxal phosphate binding	13	2.8446389496717726	8.224251986779986E-7	ATTY_HUMAN, CBS_MACFA, AATC_CHICK, CGL_HUMAN, CBS_RABIT, OAT_HUMAN, SPYA_FELCA, ALAT2_DANRE, CGL_BOVIN, CGL_RAT, AATM_MACFA, ATTY_BOVIN, AATM_MOUSE	398	49	9136	6.090042046969542	8.51669979315961E-4	1.4199539373993542E-4	0.0013052569173943596
GOTERM_MF_ALL	GO:0043168~anion binding	25	5.470459518599562	9.488759196392896E-7	ATTY_HUMAN, AATC_CHICK, CBS_MACFA, CGL_HUMAN, COMD1_MOUSE, DHE3_HUMAN, CLCN7_MOUSE, CBS_RABIT, HEM3_MOUSE, MPRI_HUMAN, OAT_HUMAN, EGLN2_HUMAN, SPYA_FELCA, ALAT2_DANRE, CGL_BOVIN, CGL_RAT, APOC1_MOUSE, AATM_MACFA, DPYS_RAT, GRHPR_HUMAN, ATTY_BOVIN, PKHA5_HUMAN, UD12_MOUSE, PNPH_HUMAN, AATM_MOUSE	398	181	9136	3.170548876981593	9.825528975906384E-4	1.4042384237933359E-4	0.0015059432703079523
GOTERM_MF_ALL	GO:0004857~enzyme inhibitor activity	26	5.689277899343545	1.1716941450948325E-6	TXNIP_PIG, A1AT_PONAB, FETUB_HUMAN, ANGL4_RAT, KNG1_HUMAN, A2AP_HUMAN, PRDX5_HUMAN, CO4_RAT, ANGL4_BOVIN, PEDF_BOVIN, MTMR5_MOUSE, IC1_MOUSE, ISK2_HUMAN, ZPI_MOUSE, HEP2_HUMAN, IC1_HUMAN, FETUA_SHEEP, IC1_RAT, 3BP5_HUMAN, TXNIP_RAT, ANGT_RAT, ANT3_MOUSE, APOC1_MOUSE, PHR4B_DANRE, A2AP_BOVIN, KNG1_BOVIN	398	196	9136	3.045021023484771	0.001213139396140539	1.5172296958199105E-4	0.001859570838247393
GOTERM_MF_ALL	GO:0008236~serine-type peptidase activity	17	3.7199124726477026	2.818228172479827E-6	FA10_MOUSE, NEC1_RAT, C1RA_MOUSE, TMPS4_MOUSE, CBPN_HUMAN, HGFL_HUMAN, FA10_CHICK, PLMN_MOUSE, FA10_BOVIN, FURI1_XENLA, FA7_PANTR, HTR1A_DANRE, CFAB_MOUSE, BMP1_HUMAN, CFAI_PONAB, C1R_HUMAN, HGFL_BOVIN	398	95	9136	4.107696376619942	0.0029154303555720684	3.2435721825119224E-4	0.004472695188784126
GOTERM_MF_ALL	GO:0017171~serine hydrolase activity	17	3.7199124726477026	3.739340929235184E-6	FA10_MOUSE, NEC1_RAT, C1RA_MOUSE, TMPS4_MOUSE, CBPN_HUMAN, HGFL_HUMAN, FA10_CHICK, PLMN_MOUSE, FA10_BOVIN, FURI1_XENLA, FA7_PANTR, HTR1A_DANRE, CFAB_MOUSE, BMP1_HUMAN, CFAI_PONAB, C1R_HUMAN, HGFL_BOVIN	398	97	9136	4.023001605967984	0.0038664703259034816	3.8732141625885674E-4	0.005934515097227866
GOTERM_MF_ALL	GO:0004867~serine-type endopeptidase inhibitor activity	12	2.62582056892779	3.847360411862835E-6	IC1_MOUSE, ANGT_RAT, ISK2_HUMAN, ZPI_MOUSE, ANT3_MOUSE, HEP2_HUMAN, IC1_HUMAN, A1AT_PONAB, PEDF_BOVIN, IC1_RAT, A2AP_BOVIN, A2AP_HUMAN	398	47	9136	5.860793328343847	0.003977940005727376	3.622864542432991E-4	0.006105942341805282
GOTERM_MF_ALL	GO:0061134~peptidase regulator activity	18	3.938730853391685	5.310339180731144E-6	IC1_MOUSE, ISK2_HUMAN, ZPI_MOUSE, HEP2_HUMAN, IC1_HUMAN, A1AT_PONAB, FETUA_SHEEP, IC1_RAT, FETUB_HUMAN, KNG1_HUMAN, A2AP_HUMAN, ANGT_RAT, CO4_RAT, PRDX5_HUMAN, ANT3_MOUSE, PEDF_BOVIN, A2AP_BOVIN, KNG1_BOVIN	398	111	9136	3.722395762596768	0.0054864203186915095	4.5835542293715115E-4	0.008427666939014866
GOTERM_MF_ALL	GO:0016769~transferase activity, transferring nitrogenous groups	9	1.9693654266958425	1.2697111133730735E-5	ATTY_HUMAN, AATC_CHICK, AATM_MACFA, G3P_DANRE, OAT_HUMAN, ALAT2_DANRE, SPYA_FELCA, ATTY_BOVIN, AATM_MOUSE	398	27	9136	7.651591289782245	0.01306815107956072	0.0010113567448748473	0.020149588016427078
GOTERM_MF_ALL	GO:0016491~oxidoreductase activity	47	10.284463894967178	1.6705393876126976E-5	PROD2_XENLA, SARDH_MOUSE, CP2AA_RABIT, MDHC_XENTR, AL7A1_BOVIN, G3P_DANRE, ODBA_PANTR, AASS_BOVIN, HPPD_DANRE, NU5M_SALSA, GLRX5_DANRE, C1TC_HUMAN, IVD_PONAB, GPDA_TAKRU, P5CR2_MOUSE, NU5M_SQUAC, ODBB_BOVIN, VKORL_RAT, PRDX5_HUMAN, MDHC_RAT, ODPA_BOVIN, STEA1_PIG, CP2DE_BOVIN, GRHPR_HUMAN, XDH_CHICK, ODPX_MOUSE, 3BHS7_MOUSE, IYD1_PONAB, ALDH2_RAT, DHE3_HUMAN, MSRB2_DANRE, COX7R_HUMAN, EGLN2_HUMAN…	398	557	9136	1.9369378309861698	0.017158027922654417	0.0012354456803816971	0.026509713043210148
GOTERM_MF_ALL	GO:0003824~catalytic activity	217	47.4835886214442	1.9324062489679328E-5	ATTY_HUMAN, AT5G3_MOUSE, PROD2_XENLA, TWF1_BOVIN, CGL_HUMAN, MRP2_HUMAN, PR15B_HUMAN, ALAT2_DANRE, KAD6_RABIT, PTH2_CAEEL, ADK_RAT, GLPK_RAT, GALT9_HUMAN, PCY2_HUMAN, SETD3_DANRE, SLU7_DANRE, S27A2_HUMAN, ARGI1_HUMAN, CBL_MOUSE, CERU_HUMAN, N6MT2_CHICK, DHTK1_DANRE, PRDM8_HUMAN, HYEP_HUMAN, CGL_BOVIN, FA10_BOVIN, AT1B3_CHICK, HPPD_RAT, DGKD_HUMAN, ATS13_HUMAN, DHR11_CHICK, PNPH_HUMAN, FAHD1_RAT, …	398	4039	9136	1.233272079635613	0.019820854186360592	0.0013337712136866076	0.030664669216040608
GOTERM_MF_ALL	GO:0008483~transaminase activity	8	1.75054704595186	2.683788706069872E-5	ATTY_HUMAN, AATC_CHICK, AATM_MACFA, OAT_HUMAN, ALAT2_DANRE, SPYA_FELCA, ATTY_BOVIN, AATM_MOUSE	398	22	9136	8.347190497944267	0.027421438873144743	0.0017362674470791095	0.04258571168603842
GOTERM_MF_ALL	GO:0070011~peptidase activity, acting on L-amino acid peptides	35	7.658643326039387	2.692789879881859E-5	CBPB2_RAT, CBPB2_MOUSE, OTU1_DANRE, MAP11_DANRE, C1RA_MOUSE, HGFL_HUMAN, PDCD6_HUMAN, FURI1_XENLA, PGPI_MOUSE, TMM59_PONAB, CFAB_MOUSE, CFAI_PONAB, CATK_RAT, HGFL_BOVIN, C1R_HUMAN, NEC1_RAT, FA10_MOUSE, CRBN_DANRE, TINAL_MOUSE, TMPS4_MOUSE, CTL2A_MOUSE, MMP23_BOVIN, CBPN_HUMAN, FA10_CHICK, UBP1_BOVIN, TSH2_HUMAN, PLMN_MOUSE, FA10_BOVIN, FA7_PANTR, HTR1A_DANRE, AMPN_RABIT, BMP1_HUMAN, ATS13_HUMAN,…	398	370	9136	2.171397528181448	0.027512132134715817	0.0016396941578881163	0.042728511544432024
GOTERM_MF_ALL	GO:0016903~oxidoreductase activity, acting on the aldehyde or oxo group of donors	10	2.1881838074398248	4.1556887030400486E-5	DHTK1_DANRE, ODBB_BOVIN, G3P_DANRE, ALDH2_RAT, AL7A1_BOVIN, ODBA_PANTR, ODPA_BOVIN, XDH_CHICK, ODPX_MOUSE, P5CS_PONAB	398	40	9136	5.738693467336684	0.042140172495058414	0.0023890211558210694	0.06593424975958051
GOTERM_MF_ALL	GO:0080130~L-phenylalanine:2-oxoglutarate aminotransferase activity	5	1.0940919037199124	4.9149799217421864E-5	ATTY_HUMAN, AATC_CHICK, AATM_MACFA, ATTY_BOVIN, AATM_MOUSE	398	6	9136	19.12897822445561	0.04964572548621171	0.0026764352784994783	0.07797677910743595
GOTERM_MF_ALL	GO:0070546~L-phenylalanine aminotransferase activity	5	1.0940919037199124	4.9149799217421864E-5	ATTY_HUMAN, AATC_CHICK, AATM_MACFA, ATTY_BOVIN, AATM_MOUSE	398	6	9136	19.12897822445561	0.04964572548621171	0.0026764352784994783	0.07797677910743595
GOTERM_MF_ALL	GO:0008233~peptidase activity	35	7.658643326039387	5.289714968447199E-5	CBPB2_RAT, CBPB2_MOUSE, OTU1_DANRE, MAP11_DANRE, C1RA_MOUSE, HGFL_HUMAN, PDCD6_HUMAN, FURI1_XENLA, PGPI_MOUSE, TMM59_PONAB, CFAB_MOUSE, CFAI_PONAB, CATK_RAT, HGFL_BOVIN, C1R_HUMAN, NEC1_RAT, FA10_MOUSE, CRBN_DANRE, TINAL_MOUSE, TMPS4_MOUSE, CTL2A_MOUSE, MMP23_BOVIN, CBPN_HUMAN, FA10_CHICK, UBP1_BOVIN, TSH2_HUMAN, PLMN_MOUSE, FA10_BOVIN, FA7_PANTR, HTR1A_DANRE, AMPN_RABIT, BMP1_HUMAN, ATS13_HUMAN,…	398	382	9136	2.1031860875055908	0.05332827816661989	0.0027363940570502843	0.08391966000254047
GOTERM_MF_ALL	GO:0030234~enzyme regulator activity	46	10.065645514223196	1.5885327539441095E-4	SI1L3_HUMAN, TXNIP_PIG, A1AT_PONAB, FETUB_HUMAN, ANGL4_RAT, KALRN_HUMAN, KNG1_HUMAN, A2AP_HUMAN, APOA4_RAT, APOH_PANTR, RGN_XENLA, PPR3B_DANRE, CO4_RAT, SAP3_MOUSE, PRDX5_HUMAN, RPGP1_HUMAN, ABR_MOUSE, EGFR_MOUSE, PEDF_BOVIN, ANGL4_BOVIN, MYPC3_CHICK, MTMR5_MOUSE, AGAP3_MOUSE, BORG5_MOUSE, IC1_MOUSE, ISK2_HUMAN, ZPI_MOUSE, HEP2_HUMAN, IC1_HUMAN, RBGPR_HUMAN, IC1_RAT, FETUA_SHEEP, 3BP5_HUMAN, AGAP…	398	593	9136	1.780640131517622	0.15175440306379573	0.007806751882634799	0.2518172823994358
GOTERM_MF_ALL	GO:0004175~endopeptidase activity	24	5.25164113785558	1.6053718339247288E-4	NEC1_RAT, FA10_MOUSE, C1RA_MOUSE, TMPS4_MOUSE, MMP23_BOVIN, HGFL_HUMAN, UBP1_BOVIN, FA10_CHICK, TSH2_HUMAN, PLMN_MOUSE, PDCD6_HUMAN, FA10_BOVIN, FURI1_XENLA, FA7_PANTR, HTR1A_DANRE, TMM59_PONAB, CFAB_MOUSE, BMP1_HUMAN, CFAI_PONAB, ATS13_HUMAN, ADA17_HUMAN, CATK_RAT, C1R_HUMAN, HGFL_BOVIN	398	230	9136	2.395280751584007	0.15323313776463454	0.007531940489125755	0.25448346051143433
GOTERM_MF_ALL	GO:0022857~transmembrane transporter activity	38	8.315098468271334	7.630832097327797E-4	TRPM4_MOUSE, AT5G3_MOUSE, PEX3_BOVIN, MPC1_BOVIN, MRP2_HUMAN, CLCN7_MOUSE, RYR3_MOUSE, NCKX6_MOUSE, GHC1_HUMAN, SERC1_RAT, CRCM1_DANRE, TTYH3_DANRE, VDAC3_RABIT, RYR3_HUMAN, CAC1D_CHICK, G6PT1_HUMAN, ATP7B_HUMAN, AT1A1_XENLA, S47A1_DANRE, S17A5_MOUSE, MOT8_RAT, ANO9_HUMAN, MPC1_RAT, TOM7_MOUSE, COX7R_HUMAN, CTR2_DANRE, LAT3_MOUSE, SIDT2_MOUSE, SC6A6_HUMAN, ABCD2_HUMAN, MCLN2_HUMAN, S20AB_DANRE, S…	398	493	9136	1.7693334828299714	0.5465435242561438	0.03380059527625012	1.2042363164793568
GOTERM_MF_ALL	GO:0004467~long-chain fatty acid-CoA ligase activity	5	1.0940919037199124	9.084591639209273E-4	ACSL3_HUMAN, ACSL1_CAVPO, S27A2_HUMAN, S27A6_HUMAN, ACBG2_XENLA	398	11	9136	10.433988122430334	0.6099933377465963	0.03847333092226102	1.432110402269493
GOTERM_MF_ALL	GO:0008509~anion transmembrane transporter activity	13	2.8446389496717726	9.648140544927048E-4	MPC1_RAT, ANO9_HUMAN, MPC1_BOVIN, MRP2_HUMAN, CLCN7_MOUSE, GHC1_HUMAN, TTYH3_DANRE, VDAC3_RABIT, S20AB_DANRE, MPC2_HUMAN, SO1C1_HUMAN, S26A2_MOUSE, G6PT1_HUMAN	398	97	9136	3.076412992799047	0.6321315433600074	0.03921170839460586	1.5203131067289877
GOTERM_MF_ALL	GO:0043167~ion binding	143	31.291028446389497	0.001465926665237764	ATTY_HUMAN, TENS3_HUMAN, CBPB2_RAT, CGL_HUMAN, COMD1_MOUSE, NR2F6_MOUSE, ALAT2_DANRE, SPYA_FELCA, PDLI2_BOVIN, ADK_RAT, GALT9_HUMAN, NEIL3_HUMAN, CP2DE_BOVIN, DNLI4_HUMAN, AGAP3_MOUSE, AT1A1_XENLA, TSP4B_DANRE, SLU7_DANRE, CRBN_DANRE, ARGI1_HUMAN, ALBU2_SALSA, HEM3_MOUSE, CBL_MOUSE, CBPN_HUMAN, FA10_CHICK, CERU_HUMAN, NARFL_DANRE, PRDM8_HUMAN, BMI1A_DANRE, CGL_BOVIN, FA10_BOVIN, HPPD_RAT, GNAI1_R…	398	2641	9136	1.2429127842925343	0.7812474869717189	0.056778744819167115	2.3013731990286
GOTERM_MF_ALL	GO:0005215~transporter activity	47	10.284463894967178	0.0015491931094864047	TRPM4_MOUSE, AT5G3_MOUSE, PEX3_BOVIN, MPC1_BOVIN, HEMO_DANRE, MRP2_HUMAN, SPX3_XENLA, CLCN7_MOUSE, RFT1_XENTR, NCKX6_MOUSE, RYR3_MOUSE, GHC1_HUMAN, SERC1_RAT, CRCM1_DANRE, TTYH3_DANRE, APOA4_RAT, VDAC3_RABIT, RYR3_HUMAN, SAP3_MOUSE, CAC1D_CHICK, G6PT1_HUMAN, ATP7B_HUMAN, AT1A1_XENLA, S47A1_DANRE, S17A5_MOUSE, MOT8_RAT, ANO9_HUMAN, MPC1_RAT, S27A2_HUMAN, S27A6_HUMAN, TOM7_MOUSE, COX7R_HUMAN, CTR2_…	398	678	9136	1.591260135485688	0.7993530828142341	0.05775429532348242	2.4305928559962497
GOTERM_MF_ALL	GO:0015645~fatty acid ligase activity	5	1.0940919037199124	0.001836536682047111	ACSL3_HUMAN, ACSL1_CAVPO, S27A2_HUMAN, S27A6_HUMAN, ACBG2_XENLA	398	13	9136	8.828759180517975	0.8510882290624359	0.06575291594041444	2.8752872454429923
GOTERM_MF_ALL	GO:0031406~carboxylic acid binding	12	2.62582056892779	0.0018794923713024263	ATTY_HUMAN, APOC1_MOUSE, DPYS_RAT, DHE3_HUMAN, HEM3_MOUSE, MPRI_HUMAN, EGLN2_HUMAN, GRHPR_HUMAN, SPYA_FELCA, ATTY_BOVIN, UD12_MOUSE, AATM_MOUSE	398	91	9136	3.0270031476061625	0.8575816211407851	0.06499782313045965	2.941602289087797
GOTERM_MF_ALL	GO:0022891~substrate-specific transmembrane transporter activity	33	7.2210065645514225	0.002472604281680454	TRPM4_MOUSE, AT5G3_MOUSE, PEX3_BOVIN, MPC1_BOVIN, MRP2_HUMAN, CLCN7_MOUSE, RYR3_MOUSE, NCKX6_MOUSE, GHC1_HUMAN, SERC1_RAT, CRCM1_DANRE, TTYH3_DANRE, VDAC3_RABIT, RYR3_HUMAN, CAC1D_CHICK, G6PT1_HUMAN, ATP7B_HUMAN, AT1A1_XENLA, MPC1_RAT, ANO9_HUMAN, TOM7_MOUSE, COX7R_HUMAN, CTR2_DANRE, LAT3_MOUSE, SIDT2_MOUSE, SC6A6_HUMAN, MCLN2_HUMAN, S20AB_DANRE, MPC2_HUMAN, SO1C1_HUMAN, AT1B3_CHICK, S26A2_MOUSE,…	398	436	9136	1.7374026093771608	0.9230646792029129	0.08194043666457329	3.8529229083022476
GOTERM_MF_ALL	GO:0016645~oxidoreductase activity, acting on the CH-NH group of donors	6	1.312910284463895	0.0026566852266635124	PROD2_XENLA, SARDH_MOUSE, AASS_BOVIN, P5CR1_MOUSE, C1TC_HUMAN, P5CR2_MOUSE	398	23	9136	5.988201878960017	0.9364538213666067	0.08506554677348444	4.134130172843409
GOTERM_MF_ALL	GO:0022892~substrate-specific transporter activity	40	8.752735229759299	0.0026966892730882945	TRPM4_MOUSE, AT5G3_MOUSE, PEX3_BOVIN, MPC1_BOVIN, MRP2_HUMAN, CLCN7_MOUSE, RFT1_XENTR, NCKX6_MOUSE, RYR3_MOUSE, GHC1_HUMAN, SERC1_RAT, CRCM1_DANRE, TTYH3_DANRE, APOA4_RAT, VDAC3_RABIT, RYR3_HUMAN, SAP3_MOUSE, CAC1D_CHICK, G6PT1_HUMAN, ATP7B_HUMAN, AT1A1_XENLA, ANO9_HUMAN, MPC1_RAT, S27A2_HUMAN, S27A6_HUMAN, TOM7_MOUSE, COX7R_HUMAN, CTR2_DANRE, LAT3_MOUSE, SIDT2_MOUSE, SC6A6_HUMAN, ABCD2_HUMAN, MC…	398	566	9136	1.6222455031340448	0.9390403944207325	0.08371080120714836	4.195139465521791
GOTERM_MF_ALL	GO:0098772~molecular function regulator	52	11.37855579868709	0.003249377705721865	TXNIP_PIG, A1AT_PONAB, COMD1_MOUSE, DOCK7_HUMAN, ANGL4_RAT, A2AP_HUMAN, PPR3B_DANRE, SAP3_MOUSE, PRDX5_HUMAN, ABR_MOUSE, PEDF_BOVIN, ANGL4_BOVIN, MYPC3_CHICK, AGAP3_MOUSE, BORG5_MOUSE, IC1_MOUSE, ISK2_HUMAN, ZPI_MOUSE, IC1_HUMAN, IC1_RAT, 3BP5_HUMAN, AGAP2_HUMAN, ANT3_MOUSE, AT1B3_CHICK, APOC1_MOUSE, A2AP_BOVIN, PHR4B_DANRE, APOA4_BOVIN, BMP2K_HUMAN, KNG1_BOVIN, NHRF1_MOUSE, SI1L3_HUMAN, FETUB_HU…	398	800	9136	1.4920603015075378	0.9656734598892632	0.0971301461999966	5.034317776476149
GOTERM_MF_ALL	GO:0004869~cysteine-type endopeptidase inhibitor activity	5	1.0940919037199124	0.006615728435341168	PRDX5_HUMAN, FETUA_SHEEP, FETUB_HUMAN, KNG1_BOVIN, KNG1_HUMAN	398	18	9136	6.376326074818538	0.9989684233347121	0.1831133303193665	9.998746710796269
GOTERM_MF_ALL	GO:0050662~coenzyme binding	15	3.282275711159737	0.006670461950600845	SARDH_MOUSE, DHE3_HUMAN, G3P_DANRE, ALDH2_RAT, HEM3_MOUSE, AIFM3_HUMAN, IVD_PONAB, KMO_DANRE, GPDA_TAKRU, IDHC_RAT, DHTK1_DANRE, MDHC_RAT, GRHPR_HUMAN, ACOX3_HUMAN, XDH_CHICK	398	153	9136	2.2504680264065424	0.9990256598006202	0.17971803973513756	10.077416675897076
GOTERM_MF_ALL	GO:0015075~ion transmembrane transporter activity	27	5.908096280087528	0.007219117457991609	TRPM4_MOUSE, AT5G3_MOUSE, ANO9_HUMAN, MPC1_RAT, MPC1_BOVIN, MRP2_HUMAN, CLCN7_MOUSE, NCKX6_MOUSE, RYR3_MOUSE, GHC1_HUMAN, COX7R_HUMAN, CRCM1_DANRE, SC6A6_HUMAN, TTYH3_DANRE, VDAC3_RABIT, RYR3_HUMAN, MCLN2_HUMAN, S20AB_DANRE, MPC2_HUMAN, AT1B3_CHICK, CAC1D_CHICK, SO1C1_HUMAN, S26A2_MOUSE, S399A_XENLA, G6PT1_HUMAN, ATP7B_HUMAN, AT1A1_XENLA	398	359	9136	1.7264036057725958	0.9994502968917758	0.18820194705324977	10.862461955724722
GOTERM_MF_ALL	GO:0008514~organic anion transmembrane transporter activity	7	1.5317286652078774	0.008023933499262894	MPC1_RAT, MPC1_BOVIN, MPC2_HUMAN, SO1C1_HUMAN, MRP2_HUMAN, S26A2_MOUSE, GHC1_HUMAN	398	41	9136	3.919107733790906	0.9997627331843533	0.201943879840499	12.002423586596123
GOTERM_MF_ALL	GO:0016620~oxidoreductase activity, acting on the aldehyde or oxo group of donors, NAD or NADP as acceptor	6	1.312910284463895	0.008768876083714086	G3P_DANRE, ALDH2_RAT, AL7A1_BOVIN, ODPA_BOVIN, ODPX_MOUSE, P5CS_PONAB	398	30	9136	4.590954773869346	0.9998910499113592	0.21346778464377658	13.04539212605167
GOTERM_MF_ALL	GO:0016787~hydrolase activity	91	19.912472647702405	0.009823587566209796	AT5G3_MOUSE, CBPB2_RAT, PR15B_HUMAN, MRP2_HUMAN, DS22A_DANRE, BLM_XENLA, FIGN_DANRE, F264_RAT, C1RA_MOUSE, GNAS_XENLA, KAD6_RABIT, CTDS2_HUMAN, NIT1_BOVIN, PTH2_CAEEL, SAP3_MOUSE, 5NTC_XENTR, FURI1_XENLA, T55BA_DANRE, NEIL3_HUMAN, SAHHB_XENLA, PDE9A_MOUSE, TMM59_PONAB, CFAB_MOUSE, AGAP3_MOUSE, ATP7B_HUMAN, AT1A1_XENLA, HGFL_BOVIN, NEC1_RAT, VWA8_DANRE, CRBN_DANRE, MA1A1_MOUSE, ARGI1_HUMAN, RAB32_…	398	1648	9136	1.2675269551641704	0.9999638399274214	0.23067748370182062	14.502262556324851
GOTERM_MF_ALL	GO:0008237~metallopeptidase activity	11	2.4070021881838075	0.009925674564822202	CBPB2_RAT, CBPB2_MOUSE, MAP11_DANRE, AMPN_RABIT, BMP1_HUMAN, ADA17_HUMAN, ATS13_HUMAN, MMP23_BOVIN, CBPN_HUMAN, TSH2_HUMAN, CBPB2_BOVIN	398	98	9136	2.57655625064096	0.9999675032971164	0.22768231001937478	14.642054400771976
