## Additional File S1 for "Sex-specific co-expression networks and sex-biased gene expression in the salmonid Brook Charr *Salvelinus fontinalis*": male_go_mfall_magenta.txt

Category	Term	Count	%	PValue	Genes	List Total	Pop Hits	Pop Total	Fold Enrichment	Bonferroni	Benjamini	FDR
GOTERM_MF_ALL	GO:0003756~protein disulfide isomerase activity	12	7.5	8.646053182053032E-17	PDIA4_BOVIN, PDIA3_CHICK, TXD11_MOUSE, PDIA6_MOUSE, PDIA3_BOVIN, PDIA1_HUMAN, PDIA1_PONAB, ERO1B_MOUSE, TXND5_MOUSE, ERP44_BOVIN, PDIA4_RAT, PDIA6_HUMAN	121	19	9136	47.68682035667682	3.8413716652030416E-14	3.8413716652030416E-14	1.5543122344752192E-13
GOTERM_MF_ALL	GO:0016864~intramolecular oxidoreductase activity, transposing S-S bonds	12	7.5	8.646053182053032E-17	PDIA4_BOVIN, PDIA3_CHICK, TXD11_MOUSE, PDIA6_MOUSE, PDIA3_BOVIN, PDIA1_HUMAN, PDIA1_PONAB, ERO1B_MOUSE, TXND5_MOUSE, ERP44_BOVIN, PDIA4_RAT, PDIA6_HUMAN	121	19	9136	47.68682035667682	3.8413716652030416E-14	3.8413716652030416E-14	1.5543122344752192E-13
GOTERM_MF_ALL	GO:0016860~intramolecular oxidoreductase activity	12	7.5	1.55072053128706E-12	PDIA4_BOVIN, PDIA3_CHICK, TXD11_MOUSE, PDIA6_MOUSE, PDIA3_BOVIN, PDIA1_HUMAN, PDIA1_PONAB, ERO1B_MOUSE, TXND5_MOUSE, ERP44_BOVIN, PDIA4_RAT, PDIA6_HUMAN	121	39	9136	23.232040686586146	5.365627941955609E-10	2.6828139709778043E-10	2.1173174324928823E-9
GOTERM_MF_ALL	GO:0004576~oligosaccharyl transferase activity	7	4.375	9.112951658233948E-10	MAGT1_DANRE, RPN1_PIG, STT3A_MOUSE, DAD1_RAT, DAD1_PIG, STT3B_HUMAN, ALG5_HUMAN	121	10	9136	52.852892561983474	3.1530807254043225E-7	1.0510270187502613E-7	1.244229241859074E-6
GOTERM_MF_ALL	GO:0016757~transferase activity, transferring glycosyl groups	17	10.625	1.377779907832619E-9	ALG12_MOUSE, RPN2_PONAB, RPN1_PIG, DPM3_PONAB, GPT_CRIGR, DAD1_RAT, ALG5_HUMAN, ALG12_HUMAN, MAGT1_DANRE, STT3A_MOUSE, SDF2L_HUMAN, UGGG1_HUMAN, DAD1_PIG, STT3B_HUMAN, DPM2_BOVIN, ALG2_HUMAN, OST48_DANRE	121	180	9136	7.1309458218549135	4.767117286474942E-7	1.191779535059112E-7	1.8811402990870363E-6
GOTERM_MF_ALL	GO:0004579~dolichyl-diphosphooligosaccharide-protein glycotransferase activity	6	3.75	2.1355911904413912E-9	MAGT1_DANRE, RPN1_PIG, STT3A_MOUSE, DAD1_RAT, DAD1_PIG, STT3B_HUMAN	121	6	9136	75.50413223140497	7.389142651081926E-7	1.477828966978123E-7	2.915811569970117E-6
GOTERM_MF_ALL	GO:0016853~isomerase activity	14	8.75	3.1639897041003867E-9	PDIA4_BOVIN, PDIA6_MOUSE, PDIA3_BOVIN, TXND5_MOUSE, ERO1B_MOUSE, PDIA1_PONAB, PDIA1_HUMAN, ERP44_BOVIN, TXD11_MOUSE, PDIA3_CHICK, FKB11_MOUSE, GALE_BOVIN, PDIA4_RAT, PDIA6_HUMAN	121	116	9136	9.112567683100599	1.0947398514371542E-6	1.8245672517291922E-7	4.319926982798705E-6
GOTERM_MF_ALL	GO:0016758~transferase activity, transferring hexosyl groups	14	8.75	4.819629704404649E-9	ALG12_MOUSE, RPN1_PIG, DPM3_PONAB, DAD1_RAT, ALG5_HUMAN, ALG12_HUMAN, MAGT1_DANRE, STT3A_MOUSE, SDF2L_HUMAN, UGGG1_HUMAN, STT3B_HUMAN, DAD1_PIG, DPM2_BOVIN, ALG2_HUMAN	121	120	9136	8.808815426997246	1.6675904881413572E-6	2.382273828205328E-7	6.580441103132273E-6
GOTERM_MF_ALL	GO:0000030~mannosyltransferase activity	7	4.375	2.8460850048495216E-7	ALG12_MOUSE, DPM3_PONAB, SDF2L_HUMAN, ALG5_HUMAN, ALG12_HUMAN, DPM2_BOVIN, ALG2_HUMAN	121	22	9136	24.024042073628852	9.846970670357447E-5	1.230924363604391E-5	3.885871486475345E-4
GOTERM_MF_ALL	GO:0030246~carbohydrate binding	11	6.875000000000001	1.260653274661739E-5	LMAN1_RAT, MLEC_DANRE, FUCO_RAT, GANAB_MACFA, CALR_RABIT, CALX_RAT, GANAB_HUMAN, GANAB_PIG, MA2A1_HUMAN, CALR_HUMAN, CALR_BOVIN	121	138	9136	6.018445322793149	0.004352388608347746	4.845367768474551E-4	0.017210851866245047
GOTERM_MF_ALL	GO:0051082~unfolded protein binding	8	5.0	1.703202960903317E-5	ENPL_BOVIN, UGGG1_HUMAN, SYVN1_DANRE, CALX_RAT, ENPL_MOUSE, GRP78_CHICK, CALR_HUMAN, CALR_BOVIN	121	63	9136	9.587826315099043	0.005875801986186202	5.891396321424658E-4	0.023252034267273736
GOTERM_MF_ALL	GO:0004553~hydrolase activity, hydrolyzing O-glycosyl compounds	8	5.0	3.1122898822975796E-5	EDEM1_HUMAN, FUCO_RAT, GANAB_MACFA, MOGS_MOUSE, GANAB_HUMAN, PARG_BOVIN, GANAB_PIG, MA2A1_HUMAN	121	69	9136	8.754102287699126	0.010710915793969211	9.784928333785858E-4	0.0424850248188946
GOTERM_MF_ALL	GO:0016798~hydrolase activity, acting on glycosyl bonds	8	5.0	1.1974908129813791E-4	EDEM1_HUMAN, FUCO_RAT, GANAB_MACFA, MOGS_MOUSE, GANAB_HUMAN, PARG_BOVIN, GANAB_PIG, MA2A1_HUMAN	121	85	9136	7.106271268838114	0.040588941129922396	0.0034470172748227723	0.16337460027237016
GOTERM_MF_ALL	GO:0044822~poly(A) RNA binding	24	15.0	6.319522361830031E-4	SEC63_MOUSE, GRP75_PONAB, RPN1_PIG, PDIA4_BOVIN, PDIA3_BOVIN, PDIA1_HUMAN, PDIA1_PONAB, SUMO2_RAT, LYRIC_RAT, CALX_RAT, GANAB_HUMAN, GRP78_CHICK, CALR_HUMAN, CALR_BOVIN, MANF_HUMAN, SRP54_MOUSE, DYHC1_HUMAN, PDIA3_CHICK, COPD_PONAB, SC61B_PONAB, VIGLN_HUMAN, GANAB_PIG, SF3A2_HUMAN, PDIA4_RAT	121	853	9136	2.124383556334958	0.19645701075153033	0.01668421936064801	0.8593894321187401
GOTERM_MF_ALL	GO:0001948~glycoprotein binding	6	3.75	0.0014776867021100107	ERLEC_XENTR, EDEM1_HUMAN, CALX_RAT, GRP78_CHICK, CALR_HUMAN, CALR_BOVIN	121	64	9136	7.078512396694215	0.40049905428610244	0.03588720166977866	1.9987932551267962
