## Additional File S1 for "Sex-specific co-expression networks and sex-biased gene expression in the salmonid Brook Charr *Salvelinus fontinalis*": male_go_mfall_paleturquoise.txt

Category	Term	Count	%	PValue	Genes	List Total	Pop Hits	Pop Total	Fold Enrichment	Bonferroni	Benjamini	FDR
GOTERM_MF_ALL	GO:0003700~transcription factor activity, sequence-specific DNA binding	11	26.190476190476193	2.770719512306345E-5	MYCB_DANRE, KLF11_MOUSE, SOX9B_XENLA, KLF15_MOUSE, KLF15_HUMAN, FOSL2_RAT, BTG2_HUMAN, FOXA2_ORYLA, TBX2_DANRE, NR4A1_XENLA, NR1D2_HUMAN	36	552	9136	5.057165861513688	0.004864662912327455	0.004864662912327455	0.03399486944921648
GOTERM_MF_ALL	GO:0001071~nucleic acid binding transcription factor activity	11	26.190476190476193	2.770719512306345E-5	MYCB_DANRE, KLF11_MOUSE, SOX9B_XENLA, KLF15_MOUSE, KLF15_HUMAN, FOSL2_RAT, BTG2_HUMAN, FOXA2_ORYLA, TBX2_DANRE, NR4A1_XENLA, NR1D2_HUMAN	36	552	9136	5.057165861513688	0.004864662912327455	0.004864662912327455	0.03399486944921648
GOTERM_MF_ALL	GO:0000981~RNA polymerase II transcription factor activity, sequence-specific DNA binding	7	16.666666666666664	0.0011348069067496492	KLF11_MOUSE, SOX9B_XENLA, KLF15_HUMAN, FOSL2_RAT, BTG2_HUMAN, NR4A1_XENLA, NR1D2_HUMAN	36	316	9136	5.621659634317862	0.1811377700076714	0.09508993264947674	1.383678038501257
GOTERM_MF_ALL	GO:0003677~DNA binding	13	30.952380952380953	0.002553621339522931	SOX9B_XENLA, KLF15_MOUSE, FOSL2_RAT, KLF15_HUMAN, TRI16_MOUSE, NR4A1_XENLA, NR1D2_HUMAN, MYCB_DANRE, KLF11_MOUSE, KLF6_HUMAN, FOXA2_ORYLA, TBX2_DANRE, ZFAN5_HUMAN	36	1316	9136	2.5069233367105705	0.3623796152580179	0.13929551831949638	3.088906693912219
