## Additional File S1 for "Sex-specific co-expression networks and sex-biased gene expression in the salmonid Brook Charr *Salvelinus fontinalis*": male_go_mfall_sienna3.txt

Category	Term	Count	%	PValue	Genes	List Total	Pop Hits	Pop Total	Fold Enrichment	Bonferroni	Benjamini	FDR
GOTERM_MF_ALL	GO:0005201~extracellular matrix structural constituent	9	20.930232558139537	6.767438698117235E-14	CO1A1_CHICK, CO1A2_ONCMY, LAMB1_HUMAN, CO4A1_MOUSE, CO1A1_BOVIN, CO5A2_MOUSE, LAMA4_HUMAN, EMIL1_MOUSE, CO5A1_MOUSE	38	27	9136	80.14035087719297	1.0971223929345797E-11	1.0971223929345797E-11	8.19455614475828E-11
GOTERM_MF_ALL	GO:0005539~glycosaminoglycan binding	7	16.27906976744186	3.6733108700974586E-6	ATS8_HUMAN, PGS2_HORSE, FINC_BOVIN, GDN_RAT, ECM2_BOVIN, PCOC1_HUMAN, CO5A1_MOUSE	38	106	9136	15.876861966236346	5.949004304443006E-4	2.974944667010204E-4	0.00444479855042923
GOTERM_MF_ALL	GO:0005198~structural molecule activity	11	25.581395348837212	1.0056416483647091E-5	CO1A1_CHICK, CO1A2_ONCMY, LAMB1_HUMAN, CO4A1_MOUSE, K1C18_ONCMY, CO1A1_BOVIN, CO5A2_MOUSE, LAMA4_HUMAN, ANXA1_PANTR, EMIL1_MOUSE, CO5A1_MOUSE	38	462	9136	5.724310776942356	0.0016278213213741788	5.429017961462446E-4	0.012168085808883511
GOTERM_MF_ALL	GO:0008201~heparin binding	6	13.953488372093023	2.3915670466022054E-5	ATS8_HUMAN, FINC_BOVIN, GDN_RAT, ECM2_BOVIN, PCOC1_HUMAN, CO5A1_MOUSE	38	87	9136	16.58076225045372	0.0038668891991757715	9.681272983150802E-4	0.02893531181690223
GOTERM_MF_ALL	GO:0005509~calcium ion binding	9	20.930232558139537	6.113548093639297E-5	SPRC_BOVIN, SPRC_COTJA, FKB10_BOVIN, HMCN1_HUMAN, SPRC_MOUSE, LTBP4_MOUSE, ANXA1_PANTR, REPS1_HUMAN, EHD2_MOUSE	38	349	9136	6.199969838636706	0.00985536509948215	0.001978889544203666	0.07395188143715092
GOTERM_MF_ALL	GO:1901681~sulfur compound binding	6	13.953488372093023	1.8831973702246516E-4	ATS8_HUMAN, FINC_BOVIN, GDN_RAT, ECM2_BOVIN, PCOC1_HUMAN, CO5A1_MOUSE	38	134	9136	10.765121759622938	0.030049917712843155	0.005072204435055516	0.2276382343727401
