## Additional File S1 for "Sex-specific co-expression networks and sex-biased gene expression in the salmonid Brook Charr *Salvelinus fontinalis*": male_go_mfall_skyblue.txt

Category	Term	Count	%	PValue	Genes	List Total	Pop Hits	Pop Total	Fold Enrichment	Bonferroni	Benjamini	FDR
GOTERM_MF_ALL	GO:0043565~sequence-specific DNA binding	8	33.33333333333333	3.204555683694592E-5	ZBED4_HUMAN, SFPQ_MOUSE, ONEC2_HUMAN, GOGB1_HUMAN, NFIC_HUMAN, VDRA_DANRE, RORB_HUMAN, RFX7_HUMAN	19	515	9136	7.469391926417986	0.004891048434104817	0.004891048434104817	0.03839201948676596
GOTERM_MF_ALL	GO:0003700~transcription factor activity, sequence-specific DNA binding	8	33.33333333333333	5.0141978948444064E-5	ZBED4_HUMAN, ONEC2_HUMAN, GOGB1_HUMAN, ZBT20_HUMAN, NFIC_HUMAN, VDRA_DANRE, RORB_HUMAN, RFX7_HUMAN	19	552	9136	6.968726163234172	0.007642561097565115	0.0038286096748035847	0.06006637875317633
GOTERM_MF_ALL	GO:0001071~nucleic acid binding transcription factor activity	8	33.33333333333333	5.0141978948444064E-5	ZBED4_HUMAN, ONEC2_HUMAN, GOGB1_HUMAN, ZBT20_HUMAN, NFIC_HUMAN, VDRA_DANRE, RORB_HUMAN, RFX7_HUMAN	19	552	9136	6.968726163234172	0.007642561097565115	0.0038286096748035847	0.06006637875317633
GOTERM_MF_ALL	GO:0003677~DNA binding	11	45.83333333333333	5.385867311716083E-5	ZBED4_HUMAN, SFPQ_MOUSE, ONEC2_HUMAN, GOGB1_HUMAN, TF211_SCHPO, ZBT20_HUMAN, NFIC_HUMAN, VDRA_DANRE, RORB_HUMAN, RFX7_HUMAN, PRDM2_RAT	19	1316	9136	4.019196928491441	0.00820673824218121	0.0027430971156265915	0.06451738652388794
GOTERM_MF_ALL	GO:0003676~nucleic acid binding	13	54.166666666666664	5.27355601562434E-4	ONEC2_HUMAN, NFIC_HUMAN, VDRA_DANRE, RORB_HUMAN, RFX7_HUMAN, ZBED4_HUMAN, SFPQ_MOUSE, GOGB1_HUMAN, TF211_SCHPO, ZBT20_HUMAN, PLEC_RAT, C4BPA_HUMAN, PRDM2_RAT	19	2481	9136	2.5195273552684614	0.07753577976462178	0.019974485417421306	0.6300802281476781
GOTERM_MF_ALL	GO:0044212~transcription regulatory region DNA binding	6	25.0	0.001137152719347821	ZBED4_HUMAN, SFPQ_MOUSE, ONEC2_HUMAN, NFIC_HUMAN, VDRA_DANRE, RFX7_HUMAN	19	428	9136	6.740777176586326	0.1597731503657106	0.03421754587734138	1.3541233580902867
GOTERM_MF_ALL	GO:0000975~regulatory region DNA binding	6	25.0	0.0011981629844447913	ZBED4_HUMAN, SFPQ_MOUSE, ONEC2_HUMAN, NFIC_HUMAN, VDRA_DANRE, RFX7_HUMAN	19	433	9136	6.662939102953689	0.16758889815912636	0.030108892957636968	1.4262972102864646
GOTERM_MF_ALL	GO:0001067~regulatory region nucleic acid binding	6	25.0	0.0011981629844447913	ZBED4_HUMAN, SFPQ_MOUSE, ONEC2_HUMAN, NFIC_HUMAN, VDRA_DANRE, RFX7_HUMAN	19	433	9136	6.662939102953689	0.16758889815912636	0.030108892957636968	1.4262972102864646
GOTERM_MF_ALL	GO:0000977~RNA polymerase II regulatory region sequence-specific DNA binding	5	20.833333333333336	0.0016453452860864643	ZBED4_HUMAN, SFPQ_MOUSE, ONEC2_HUMAN, NFIC_HUMAN, RFX7_HUMAN	19	270	9136	8.90448343079922	0.22271263202963476	0.03535214839852696	1.9538287693682599
GOTERM_MF_ALL	GO:0001012~RNA polymerase II regulatory region DNA binding	5	20.833333333333336	0.00173697390954773	ZBED4_HUMAN, SFPQ_MOUSE, ONEC2_HUMAN, NFIC_HUMAN, RFX7_HUMAN	19	274	9136	8.774490971955435	0.2335517382331136	0.03270185381960733	2.0616011914515564
GOTERM_MF_ALL	GO:0000981~RNA polymerase II transcription factor activity, sequence-specific DNA binding	5	20.833333333333336	0.0029254258815367396	ONEC2_HUMAN, ZBT20_HUMAN, NFIC_HUMAN, VDRA_DANRE, RORB_HUMAN	19	316	9136	7.608261159227181	0.3612525537051895	0.04858518770612419	3.449641203936238
GOTERM_MF_ALL	GO:0000976~transcription regulatory region sequence-specific DNA binding	5	20.833333333333336	0.003347882547850839	ZBED4_HUMAN, SFPQ_MOUSE, ONEC2_HUMAN, NFIC_HUMAN, RFX7_HUMAN	19	328	9136	7.329910141206676	0.4013543257356217	0.05001448176441681	3.938685029058342
GOTERM_MF_ALL	GO:1990837~sequence-specific double-stranded DNA binding	5	20.833333333333336	0.003932877361063341	ZBED4_HUMAN, SFPQ_MOUSE, ONEC2_HUMAN, NFIC_HUMAN, RFX7_HUMAN	19	343	9136	7.009360135031456	0.4527867033087435	0.053335571940479776	4.612137860764731
GOTERM_MF_ALL	GO:0003690~double-stranded DNA binding	5	20.833333333333336	0.006157452093075803	ZBED4_HUMAN, SFPQ_MOUSE, ONEC2_HUMAN, NFIC_HUMAN, RFX7_HUMAN	19	389	9136	6.180489784873495	0.6113214277102232	0.07572923458504843	7.13377053468125
GOTERM_MF_ALL	GO:1901363~heterocyclic compound binding	14	58.333333333333336	0.009279401127350564	ONEC2_HUMAN, NFIC_HUMAN, VDRA_DANRE, RORB_HUMAN, RFX7_HUMAN, ZBED4_HUMAN, SFPQ_MOUSE, GOGB1_HUMAN, INSR_HUMAN, TF211_SCHPO, ZBT20_HUMAN, PLEC_RAT, C4BPA_HUMAN, PRDM2_RAT	19	3836	9136	1.7548981943910873	0.7598223967467106	0.10391614134281812	10.569649750035204
