## Additional File S1 for "Sex-specific co-expression networks and sex-biased gene expression in the salmonid Brook Charr *Salvelinus fontinalis*": male_go_mfall_tan.txt

Category	Term	Count	%	PValue	Genes	List Total	Pop Hits	Pop Total	Fold Enrichment	Bonferroni	Benjamini	FDR
GOTERM_MF_ALL	GO:0005344~oxygen transporter activity	6	7.894736842105263	2.0784420013327475E-9	HBA_SALSA, HBA1_ONCMY, HBB_SALSA, HBB4_ONCMY, HBA4_ONCMY, HBB1_ONCMY	67	9	9136	90.90547263681592	6.526305675880195E-7	6.526305675880195E-7	2.79673749714604E-6
GOTERM_MF_ALL	GO:0019825~oxygen binding	6	7.894736842105263	2.0761149644169788E-8	HBA_SALSA, HBA1_ONCMY, HBB_SALSA, HBB4_ONCMY, HBA4_ONCMY, HBB1_ONCMY	67	13	9136	62.934557979334095	6.518979821179549E-6	3.2594952227293916E-6	2.7936059654454226E-5
GOTERM_MF_ALL	GO:0022892~substrate-specific transporter activity	16	21.052631578947366	8.859499267681401E-6	ABCG4_HUMAN, HBA1_ONCMY, HBB_SALSA, RHAG_HUMAN, KCIP1_MOUSE, HBB4_ONCMY, S29A1_RAT, RHBG_DANRE, S6A13_RAT, B3AT_ONCMY, HBA_SALSA, MFRN1_DANRE, APOB_HUMAN, HBA4_ONCMY, HBB1_ONCMY, S20AA_DANRE	67	566	9136	3.8546490164020883	0.0027780292086652114	9.2686855612234E-4	0.01192062482073819
GOTERM_MF_ALL	GO:0005215~transporter activity	17	22.36842105263158	1.814225979559954E-5	ABCG4_HUMAN, HBA1_ONCMY, MRP1_CHICK, HBB_SALSA, RHAG_HUMAN, KCIP1_MOUSE, HBB4_ONCMY, S29A1_RAT, RHBG_DANRE, B3AT_ONCMY, S6A13_RAT, HBA_SALSA, MFRN1_DANRE, APOB_HUMAN, HBA4_ONCMY, HBB1_ONCMY, S20AA_DANRE	67	678	9136	3.419011138995289	0.005680525703590011	0.0014231666494045614	0.024409344535358812
GOTERM_MF_ALL	GO:0020037~heme binding	6	7.894736842105263	1.3272511345906873E-4	HBA_SALSA, HBA1_ONCMY, HBB_SALSA, HBB4_ONCMY, HBA4_ONCMY, HBB1_ONCMY	67	69	9136	11.857235561323815	0.04082184678498657	0.008301044780322342	0.17844646683828902
GOTERM_MF_ALL	GO:0046906~tetrapyrrole binding	6	7.894736842105263	1.734894187483311E-4	HBA_SALSA, HBA1_ONCMY, HBB_SALSA, HBB4_ONCMY, HBA4_ONCMY, HBB1_ONCMY	67	73	9136	11.20752402371703	0.05302293389776813	0.009038967930021347	0.23319412561285668
GOTERM_MF_ALL	GO:0005200~structural constituent of cytoskeleton	5	6.578947368421052	4.8106137734576105E-4	E41L2_MOUSE, 41_HUMAN, SPTB2_MOUSE, 41_BOVIN, TBB6_CHICK	67	51	9136	13.368451858355282	0.1402293549372562	0.021352958434267877	0.6453771374978046
GOTERM_MF_ALL	GO:0005506~iron ion binding	6	7.894736842105263	5.642631428569539E-4	HBA_SALSA, HBA1_ONCMY, HBB_SALSA, HBB4_ONCMY, HBA4_ONCMY, HBB1_ONCMY	67	94	9136	8.703715465227056	0.16241173798367203	0.021909990735296536	0.7566061963749204
GOTERM_MF_ALL	GO:0022857~transmembrane transporter activity	10	13.157894736842104	0.00857893776928605	ABCG4_HUMAN, RHAG_HUMAN, MRP1_CHICK, KCIP1_MOUSE, S29A1_RAT, RHBG_DANRE, MFRN1_DANRE, B3AT_ONCMY, S6A13_RAT, S20AA_DANRE	67	493	9136	2.7658865913838513	0.933156946115671	0.25962678572980447	10.946745095513311
