## Additional File S1 for "Sex-specific co-expression networks and sex-biased gene expression in the salmonid Brook Charr *Salvelinus fontinalis*": male_go_mfall_turquoise.txt

Category	Term	Count	%	PValue	Genes	List Total	Pop Hits	Pop Total	Fold Enrichment	Bonferroni	Benjamini	FDR
GOTERM_MF_ALL	GO:0004888~transmembrane signaling receptor activity	59	12.447257383966246	2.1332785606747666E-23	GPR4_BOVIN, GP126_DANRE, CSF3R_HUMAN, P2RY3_MELGA, IL18R_HUMAN, CSF11_TAKRU, ITAL_MOUSE, TNR1B_HUMAN, P2RX5_RAT, TNF6B_HUMAN, I10R1_MOUSE, MRC1_MOUSE, PLXC1_HUMAN, IL6RB_RAT, ITB2_HUMAN, CD3D_BOVIN, PTPRS_HUMAN, FCGR1_MOUSE, C5AR1_ONCMY, PIGR_RAT, MARCO_HUMAN, CML1_RAT, CALRL_DANRE, GPR55_HUMAN, ILRL2_HUMAN, IL7RA_HORSE, PTN6_HUMAN, P2RY8_HUMAN, I12R2_PIG, CD97_HUMAN, IL1R2_HUMAN, P2RY8_CHICK, GP…	411	284	9136	4.617936328432885	1.7300889127072357E-20	1.7300889127072357E-20	3.28046507573236E-20
GOTERM_MF_ALL	GO:0099600~transmembrane receptor activity	60	12.658227848101266	2.64721804303875E-23	GPR4_BOVIN, GP126_DANRE, CSF3R_HUMAN, P2RY3_MELGA, IL18R_HUMAN, CSF11_TAKRU, ITAL_MOUSE, TNR1B_HUMAN, P2RX5_RAT, TNF6B_HUMAN, I10R1_MOUSE, MRC1_MOUSE, PLXC1_HUMAN, IL6RB_RAT, ITB2_HUMAN, CD3D_BOVIN, PTPRS_HUMAN, FCGR1_MOUSE, C5AR1_ONCMY, PIGR_RAT, MARCO_HUMAN, CML1_RAT, CALRL_DANRE, GPR55_HUMAN, ILRL2_HUMAN, IL7RA_HORSE, PTN6_HUMAN, P2RY8_HUMAN, I12R2_PIG, CD97_HUMAN, IL1R2_HUMAN, P2RY8_CHICK, GP…	411	295	9136	4.521093653346529	2.146893832904426E-20	1.073446916452213E-20	4.0707793619274724E-20
GOTERM_MF_ALL	GO:0060089~molecular transducer activity	74	15.611814345991561	1.521138163417893E-22	GPR4_BOVIN, GP126_DANRE, CSF3R_HUMAN, P2RY3_MELGA, IL18R_HUMAN, CSF11_TAKRU, ITAL_MOUSE, TNR1B_HUMAN, P2RX5_RAT, CLC4M_PANTR, TNF6B_HUMAN, CLM8_HUMAN, I10R1_MOUSE, MRC1_MOUSE, PLXC1_HUMAN, IL6RB_RAT, ITB2_HUMAN, ITB2_CAPHI, CD3D_BOVIN, CD6_HUMAN, PTPRS_HUMAN, TNR5_CALJA, FCGR1_MOUSE, C5AR1_ONCMY, PIGR_RAT, MARCO_HUMAN, CML1_RAT, CALRL_DANRE, GPR55_HUMAN, SIG12_MOUSE, ILRL2_HUMAN, IL7RA_HORSE, PTN…	411	457	9136	3.59939731774452	1.2336430505319111E-19	4.112143501773037E-20	2.3391415975594326E-19
GOTERM_MF_ALL	GO:0004872~receptor activity	74	15.611814345991561	1.521138163417893E-22	GPR4_BOVIN, GP126_DANRE, CSF3R_HUMAN, P2RY3_MELGA, IL18R_HUMAN, CSF11_TAKRU, ITAL_MOUSE, TNR1B_HUMAN, P2RX5_RAT, CLC4M_PANTR, TNF6B_HUMAN, CLM8_HUMAN, I10R1_MOUSE, MRC1_MOUSE, PLXC1_HUMAN, IL6RB_RAT, ITB2_HUMAN, ITB2_CAPHI, CD3D_BOVIN, CD6_HUMAN, PTPRS_HUMAN, TNR5_CALJA, FCGR1_MOUSE, C5AR1_ONCMY, PIGR_RAT, MARCO_HUMAN, CML1_RAT, CALRL_DANRE, GPR55_HUMAN, SIG12_MOUSE, ILRL2_HUMAN, IL7RA_HORSE, PTN…	411	457	9136	3.59939731774452	1.2336430505319111E-19	4.112143501773037E-20	2.3391415975594326E-19
GOTERM_MF_ALL	GO:0004871~signal transducer activity	78	16.455696202531644	7.638653202069303E-20	GPR4_BOVIN, GP126_DANRE, CSF3R_HUMAN, P2RY3_MELGA, IL18R_HUMAN, LITAF_CHICK, CSF11_TAKRU, ITAL_MOUSE, TNR1B_HUMAN, M3K14_MOUSE, BLNK_CHICK, STK10_DANRE, P2RX5_RAT, TNF6B_HUMAN, CLM8_HUMAN, I10R1_MOUSE, MRC1_MOUSE, M3K3_HUMAN, PLXC1_HUMAN, ITB2_HUMAN, IL6RB_RAT, SLK_RAT, CD3D_BOVIN, PTPRS_HUMAN, FCGR1_MOUSE, P85A_HUMAN, C5AR1_ONCMY, PIGR_RAT, MARCO_HUMAN, CML1_RAT, GNA13_HUMAN, GNAZ_MOUSE, CALRL_D…	411	557	9136	3.112817623085088	6.194947746878205E-17	1.5487369367195512E-17	1.1746396142045994E-16
GOTERM_MF_ALL	GO:0038023~signaling receptor activity	60	12.658227848101266	1.9250569605557383E-19	GPR4_BOVIN, GP126_DANRE, CSF3R_HUMAN, P2RY3_MELGA, IL18R_HUMAN, CSF11_TAKRU, ITAL_MOUSE, TNR1B_HUMAN, P2RX5_RAT, TNF6B_HUMAN, CLM8_HUMAN, I10R1_MOUSE, MRC1_MOUSE, PLXC1_HUMAN, IL6RB_RAT, ITB2_HUMAN, CD3D_BOVIN, PTPRS_HUMAN, FCGR1_MOUSE, C5AR1_ONCMY, PIGR_RAT, MARCO_HUMAN, CML1_RAT, CALRL_DANRE, GPR55_HUMAN, ILRL2_HUMAN, IL7RA_HORSE, PTN6_HUMAN, P2RY8_HUMAN, I12R2_PIG, CD97_HUMAN, IL1R2_HUMAN, P2R…	411	350	9136	3.8106360792492175	1.5612211950107037E-16	3.122442390021407E-17	2.9602707514676825E-16
GOTERM_MF_ALL	GO:0004896~cytokine receptor activity	17	3.5864978902953584	8.47249796507546E-11	HG2A_HUMAN, IL6RB_RAT, CCR4_MOUSE, IL18R_HUMAN, CSF3R_HUMAN, CCR7_MOUSE, IL2RB_PANTR, ILRL2_HUMAN, IL7RA_HORSE, IL2RG_HUMAN, I10R1_MOUSE, I12R2_PIG, CXCR4_RAT, IL1R2_HUMAN, CCR9_SHEEP, CXCR3_CAPHI, IL6RB_HUMAN	411	47	9136	8.04017186933789	6.87119765530042E-8	1.145199646224171E-8	1.30286514909983E-7
GOTERM_MF_ALL	GO:0004930~G-protein coupled receptor activity	23	4.852320675105485	1.0100924284831447E-10	GPR4_BOVIN, GP126_DANRE, CCR4_MOUSE, P2RY3_MELGA, CML1_MOUSE, HCAR2_RAT, GP126_HUMAN, AA2AR_HORSE, CCR7_MOUSE, C5AR1_ONCMY, GPR18_RAT, CML1_RAT, CALRL_DANRE, GPR55_HUMAN, FPR1_MACMU, LT4R1_HUMAN, P2RY8_HUMAN, CD97_HUMAN, CXCR4_RAT, P2RY8_CHICK, CCR9_SHEEP, GP183_SALSA, CXCR3_CAPHI	411	94	9136	5.438939793963867	8.191845868310565E-8	1.1702637414678918E-8	1.5532765074155463E-7
GOTERM_MF_ALL	GO:0005096~GTPase activator activity	31	6.5400843881856545	6.815592697202209E-10	SI1L3_HUMAN, GDIR2_MOUSE, AGAP2_MOUSE, SRGP3_HUMAN, RHG32_XENLA, RIN3_HUMAN, RHG27_RAT, HMHA1_HUMAN, RHG25_MOUSE, TBCD9_HUMAN, RGS14_HUMAN, RIN2_MOUSE, DOCK2_HUMAN, RGS18_HUMAN, RGS1_RAT, NGAP_HUMAN, SI1L1_HUMAN, ACAP2_CHICK, TAGAP_HUMAN, GMIP_MOUSE, TB10A_HUMAN, DAB2P_HUMAN, ABR_BOVIN, 3BP1_HUMAN, SH3L3_HUMAN, RHG04_HUMAN, RHG30_HUMAN, RHG15_CHICK, RHG24_HUMAN, NCKPL_HUMAN, RGS1_MOUSE	411	185	9136	3.724810942329191	5.527444020270167E-7	6.909306693447803E-8	1.0480728396267125E-6
GOTERM_MF_ALL	GO:0030695~GTPase regulator activity	32	6.751054852320674	1.2585501567255626E-9	SI1L3_HUMAN, GDIR2_MOUSE, AGAP2_MOUSE, SRGP3_HUMAN, RHG32_XENLA, RIN3_HUMAN, RHG27_RAT, HMHA1_HUMAN, RHG25_MOUSE, TBCD9_HUMAN, RGS14_HUMAN, RIN2_MOUSE, DOCK2_HUMAN, RGS18_HUMAN, RGS1_RAT, NGAP_HUMAN, SI1L1_HUMAN, ACAP2_CHICK, TAGAP_HUMAN, GMIP_MOUSE, TB10A_HUMAN, DAB2P_HUMAN, GPSM2_HUMAN, ABR_BOVIN, 3BP1_HUMAN, SH3L3_HUMAN, RHG04_HUMAN, RHG30_HUMAN, RHG15_CHICK, RHG24_HUMAN, NCKPL_HUMAN, RGS1_MOU…	411	201	9136	3.5388991780755594	1.020683653818466E-6	1.1340934635839517E-7	1.9353449065562245E-6
GOTERM_MF_ALL	GO:0060589~nucleoside-triphosphatase regulator activity	33	6.962025316455696	3.8156593362696545E-9	SI1L3_HUMAN, GDIR2_MOUSE, AGAP2_MOUSE, SRGP3_HUMAN, RHG32_XENLA, RIN3_HUMAN, RHG27_RAT, HMHA1_HUMAN, RHG25_MOUSE, TBCD9_HUMAN, RGS14_HUMAN, PROF2_RAT, RIN2_MOUSE, DOCK2_HUMAN, RGS18_HUMAN, RGS1_RAT, NGAP_HUMAN, SI1L1_HUMAN, ACAP2_CHICK, TAGAP_HUMAN, GMIP_MOUSE, TB10A_HUMAN, DAB2P_HUMAN, GPSM2_HUMAN, ABR_BOVIN, 3BP1_HUMAN, SH3L3_HUMAN, RHG04_HUMAN, RHG30_HUMAN, RHG15_CHICK, RHG24_HUMAN, NCKPL_HUMA…	411	222	9136	3.304267771421056	3.0944949459543736E-6	3.09449925461891E-7	5.867558561245545E-6
GOTERM_MF_ALL	GO:0008047~enzyme activator activity	37	7.805907172995781	3.627536466459364E-7	SI1L3_HUMAN, GDIR2_MOUSE, AGAP2_MOUSE, SRGP3_HUMAN, RHG32_XENLA, RIN3_HUMAN, RHG27_RAT, HMHA1_HUMAN, RHG25_MOUSE, TBCD9_HUMAN, RGS14_HUMAN, RIN2_MOUSE, DOCK2_HUMAN, RGS18_HUMAN, CATH_PIG, RGS1_RAT, NGAP_HUMAN, SI1L1_HUMAN, AL5AP_MACFA, ACAP2_CHICK, TAGAP_HUMAN, GMIP_MOUSE, TB10A_HUMAN, DAB2P_HUMAN, ABR_BOVIN, ABI1_MOUSE, 3BP1_HUMAN, SH3L3_HUMAN, RHG04_HUMAN, RHG30_HUMAN, IQGA1_MOUSE, RHG15_CHICK,…	411	323	9136	2.5463228702929497	2.941499902205935E-4	2.674448425210585E-5	5.578256809579685E-4
GOTERM_MF_ALL	GO:0098772~molecular function regulator	66	13.924050632911392	1.365360840194371E-6	AGAP2_MOUSE, PKHG2_HUMAN, SRGP3_HUMAN, FNBP1_HUMAN, RHG32_XENLA, DOC10_HUMAN, RIN3_HUMAN, PSD4_HUMAN, GRP2_MOUSE, HMHA1_HUMAN, ARHG2_PIG, VAV_BOVIN, PSD4_MOUSE, TBCD9_HUMAN, DEN1C_HUMAN, PROF2_RAT, GRP2_HUMAN, CHP3_HUMAN, DOCK2_HUMAN, RGS18_HUMAN, GRP1_XENLA, NGAP_HUMAN, SI1L1_HUMAN, AL5AP_MACFA, P85A_HUMAN, GMIP_MOUSE, ACAP2_CHICK, TB10A_HUMAN, KCC2G_HUMAN, ELMO1_HUMAN, NEB2_RAT, GPSM2_HUMAN, AB…	411	800	9136	1.833868613138686	0.0011066955575912418	9.227144250467667E-5	0.0020995732446293935
GOTERM_MF_ALL	GO:0005085~guanyl-nucleotide exchange factor activity	25	5.274261603375527	2.265975855345321E-6	GRP1_XENLA, PKHG2_HUMAN, FGD3_HUMAN, FNBP1_HUMAN, DOC10_HUMAN, TAGAP_HUMAN, RIN3_HUMAN, TB10A_HUMAN, PSD4_HUMAN, GRP2_MOUSE, KCC2G_HUMAN, ELMO1_HUMAN, ARHG3_CHICK, ARHGI_HUMAN, ARHG2_PIG, ABR_BOVIN, VAV_BOVIN, PSD4_MOUSE, DEN1C_HUMAN, IL2RG_HUMAN, RHG04_HUMAN, GRP2_HUMAN, CYH1_HUMAN, ARHG6_CHICK, DOCK2_HUMAN	411	184	9136	3.0202052258542262	0.0018360209484643564	1.4135220120758962E-4	0.00348446457307805
GOTERM_MF_ALL	GO:0035586~purinergic receptor activity	6	1.2658227848101267	8.89511128158972E-6	P2RY3_MELGA, HCAR2_RAT, AA2AR_HORSE, P2RX5_RAT, P2RY8_HUMAN, P2RY8_CHICK	411	8	9136	16.671532846715326	0.007188009129609929	5.151506453116017E-4	0.013677649319820961
GOTERM_MF_ALL	GO:0001637~G-protein coupled chemoattractant receptor activity	6	1.2658227848101267	8.89511128158972E-6	CML1_RAT, CCR4_MOUSE, CCR7_MOUSE, CXCR4_RAT, CCR9_SHEEP, CXCR3_CAPHI	411	8	9136	16.671532846715326	0.007188009129609929	5.151506453116017E-4	0.013677649319820961
GOTERM_MF_ALL	GO:0003779~actin binding	32	6.751054852320674	1.3504565446919942E-5	PARVG_HUMAN, SYNE1_HUMAN, RADI_BOVIN, MYO1C_DANRE, CORO7_BOVIN, HCLS1_MOUSE, KLHL4_HUMAN, PLSL_DANRE, CAPG_RAT, ADSV_MOUSE, GMFG_BOVIN, PPR18_MOUSE, WASL_BOVIN, PROF2_RAT, CPZIP_MOUSE, INF2_HUMAN, GRDN_MOUSE, NAV3_DANRE, MYO1E_MOUSE, AIF1_RAT, CALD1_HUMAN, COR1A_RAT, NEB2_RAT, MYO1F_HUMAN, VILI_CHICK, PPIP2_HUMAN, MYO1G_CHICK, ADSV_CHICK, CXCR4_RAT, WASP_MOUSE, MYH11_CHICK, SPIR1_DANRE	411	302	9136	2.355360048984064	0.01089251871023611	7.298852727606331E-4	0.020764730662448105
GOTERM_MF_ALL	GO:0008528~G-protein coupled peptide receptor activity	10	2.109704641350211	1.685867355211385E-5	CML1_RAT, FPR1_MACMU, CCR4_MOUSE, CALRL_DANRE, LT4R1_HUMAN, CCR7_MOUSE, CXCR4_RAT, P2RY8_CHICK, CCR9_SHEEP, CXCR3_CAPHI	411	35	9136	6.35106013208203	0.013579455411063202	8.541662110027604E-4	0.025921409804707807
GOTERM_MF_ALL	GO:0001653~peptide receptor activity	10	2.109704641350211	2.1597554998806705E-5	CML1_RAT, FPR1_MACMU, CCR4_MOUSE, CALRL_DANRE, LT4R1_HUMAN, CCR7_MOUSE, CXCR4_RAT, P2RY8_CHICK, CCR9_SHEEP, CXCR3_CAPHI	411	36	9136	6.174641795079752	0.017363296262971284	0.0010298109247572906	0.03320664589637756
GOTERM_MF_ALL	GO:0032403~protein complex binding	43	9.071729957805907	3.0872096719449736E-5	SYNE1_HUMAN, GP126_DANRE, FCERG_MOUSE, ITAL_MOUSE, HCLS1_MOUSE, PLSL_DANRE, CAPG_RAT, ADSV_MOUSE, GMFG_BOVIN, CD9_RAT, HB2D_RAT, SMRD2_HUMAN, BAG6_DANRE, CPZIP_MOUSE, DOCK2_HUMAN, FCGR1_HUMAN, HG2A_HUMAN, ITB2_HUMAN, FAK2_HUMAN, APBB1_HUMAN, GP126_HUMAN, FCGR1_MOUSE, MYO1E_MOUSE, DOK2_MOUSE, P85A_HUMAN, URP2_MOUSE, AIF1_RAT, COR1A_RAT, NEB2_RAT, FYB_MOUSE, DAB2P_HUMAN, GNAZ_MOUSE, GNA13_HUMAN, CD…	411	487	9136	1.9626992810643644	0.024726814451365042	0.0013900139746281237	0.047463263279956536
GOTERM_MF_ALL	GO:0019955~cytokine binding	11	2.320675105485232	1.0222649371094042E-4	HG2A_HUMAN, IL6RB_RAT, CSF3R_HUMAN, TRI16_HUMAN, IL2RG_HUMAN, CCR7_MOUSE, I10R1_MOUSE, CXCR4_RAT, IL1R2_HUMAN, CXCR3_CAPHI, IL6RB_HUMAN	411	53	9136	4.613505945002984	0.07956594774205317	0.004354173205596057	0.15708408506172056
GOTERM_MF_ALL	GO:0001614~purinergic nucleotide receptor activity	5	1.0548523206751055	1.2559612198757725E-4	P2RY3_MELGA, HCAR2_RAT, P2RX5_RAT, P2RY8_HUMAN, P2RY8_CHICK	411	7	9136	15.877650330205075	0.09684839742886808	0.00508029403169119	0.19296209467412062
GOTERM_MF_ALL	GO:0004950~chemokine receptor activity	5	1.0548523206751055	1.2559612198757725E-4	CCR4_MOUSE, CCR7_MOUSE, CXCR4_RAT, CCR9_SHEEP, CXCR3_CAPHI	411	7	9136	15.877650330205075	0.09684839742886808	0.00508029403169119	0.19296209467412062
GOTERM_MF_ALL	GO:0016502~nucleotide receptor activity	5	1.0548523206751055	1.2559612198757725E-4	P2RY3_MELGA, HCAR2_RAT, P2RX5_RAT, P2RY8_HUMAN, P2RY8_CHICK	411	7	9136	15.877650330205075	0.09684839742886808	0.00508029403169119	0.19296209467412062
GOTERM_MF_ALL	GO:0030246~carbohydrate binding	18	3.79746835443038	1.410574765081997E-4	SVEP1_HUMAN, CLC4E_HUMAN, MAG_RAT, CLC4C_HUMAN, MAG_MOUSE, CLC4E_RAT, SELPL_MOUSE, SN_PIG, CNTN1_RAT, LEG9B_HUMAN, ASGR1_PONAB, SIG12_MOUSE, CLC6A_HUMAN, CLC4M_PANTR, CD22_HUMAN, SIGL5_HUMAN, MRC1_MOUSE, CLC4F_MOUSE	411	138	9136	2.8993970168200573	0.10810394416599223	0.005433076805099413	0.2166923727562775
GOTERM_MF_ALL	GO:0003823~antigen binding	10	2.109704641350211	1.6963191921356028E-4	HG2A_HUMAN, HLAG_PANTR, HB2S_MOUSE, HA2B_RAT, KV3A9_MOUSE, HA2J_MOUSE, HMR1_MOUSE, HA2B_MOUSE, HB2D_RAT, HA2R_MOUSE, HB2A_MOUSE, HA1F_CHICK, IGKC_MOUSE	411	46	9136	4.832328361366762	0.12853812035195633	0.006234265640186587	0.2605348977520072
GOTERM_MF_ALL	GO:0008289~lipid binding	36	7.59493670886076	1.7002999189242343E-4	PKHF1_RAT, FNBP1_HUMAN, RHG32_XENLA, PKHA2_BOVIN, WDFY4_HUMAN, ITPR2_HUMAN, PSD4_HUMAN, TRPV1_RAT, TIMD4_MOUSE, SGK1_MOUSE, BIN2_RAT, SNX15_HUMAN, LX15B_RAT, PSD4_MOUSE, CLM8_HUMAN, PROF2_RAT, OSBL6_HUMAN, GRP2_HUMAN, MYOF_HUMAN, CLC4F_MOUSE, GRDN_MOUSE, NBEL2_DANRE, CD6_HUMAN, MYO1E_MOUSE, AL5AP_MACFA, ESYT1_RAT, SNX25_MOUSE, BTK_HUMAN, LBP_BOVIN, DAB2P_HUMAN, VILI_CHICK, MYO1G_CHICK, CYH1_HUMAN…	411	409	9136	1.9565613120839505	0.1288194628050523	0.0059779754970898935	0.26114554399498946
GOTERM_MF_ALL	GO:0005515~protein binding	239	50.42194092827004	3.107586493136669E-4	SAMN1_HUMAN, SELPL_MOUSE, RAB37_MOUSE, HMHA1_HUMAN, M3K14_MOUSE, SOX4_MOUSE, KLHL4_HUMAN, ICEF1_HUMAN, SPI1_HUMAN, ARHG2_PIG, PDE4D_HUMAN, PRDM1_HUMAN, KCRB_HUMAN, STK10_DANRE, CD9_RAT, HB2D_RAT, TNF6B_HUMAN, PPRC1_MOUSE, IL6RB_RAT, KPCL_HUMAN, HB2S_MOUSE, F212A_HUMAN, C5AR1_ONCMY, ACAP2_CHICK, TB10A_HUMAN, HA2B_MOUSE, PTN6_HUMAN, NCKPL_HUMAN, KLHL6_HUMAN, FYN_CHICK, RHG27_RAT, SGK1_MOUSE, RHOG_M…	411	4539	9136	1.1704476317441326	0.22280533992433527	0.010447724062888963	0.47680536292614706
GOTERM_MF_ALL	GO:0030234~enzyme regulator activity	45	9.49367088607595	6.209349630464922E-4	GDIR2_MOUSE, SI1L3_HUMAN, AGAP2_MOUSE, SRGP3_HUMAN, RHG32_XENLA, RIN3_HUMAN, RHG27_RAT, HMHA1_HUMAN, RHG25_MOUSE, TBCD9_HUMAN, RGS14_HUMAN, PROF2_RAT, CHP3_HUMAN, RIN2_MOUSE, DOCK2_HUMAN, RAC2_MOUSE, RGS18_HUMAN, KS6AA_CHICK, CATH_PIG, RGS1_RAT, NGAP_HUMAN, SI1L1_HUMAN, P85A_HUMAN, AL5AP_MACFA, GMIP_MOUSE, ACAP2_CHICK, TAGAP_HUMAN, TB10A_HUMAN, NEB2_RAT, DAB2P_HUMAN, GPSM2_HUMAN, ABR_BOVIN, VILI_…	411	593	9136	1.686833003040337	0.3957303041833856	0.01994774428225854	0.9505969478223686
GOTERM_MF_ALL	GO:0004715~non-membrane spanning protein tyrosine kinase activity	8	1.6877637130801686	7.858040526484631E-4	FAK2_HUMAN, FYN_CHICK, HCK_HUMAN, BTK_HUMAN, ZAP70_MOUSE, JAK2_CHICK, KSYK_CHICK, KSYK_HUMAN	411	35	9136	5.080848105665624	0.471407576117593	0.024222487717108443	1.2015738349939187
GOTERM_MF_ALL	GO:0005543~phospholipid binding	23	4.852320675105485	0.001017079183202159	GRDN_MOUSE, NBEL2_DANRE, PKHF1_RAT, MYO1E_MOUSE, PKHA2_BOVIN, RHG32_XENLA, WDFY4_HUMAN, BTK_HUMAN, SNX25_MOUSE, ITPR2_HUMAN, PSD4_HUMAN, TRPV1_RAT, DAB2P_HUMAN, TIMD4_MOUSE, SGK1_MOUSE, BIN2_RAT, SNX15_HUMAN, VILI_CHICK, CLM8_HUMAN, PROF2_RAT, MYO1G_CHICK, IQGA1_MOUSE, MYOF_HUMAN	411	238	9136	2.1481526917336278	0.5618837407363915	0.030103187049759672	1.5526373846344033
GOTERM_MF_ALL	GO:0005102~receptor binding	45	9.49367088607595	0.001166807461039889	MAG_RAT, LITAF_CHICK, MAG_MOUSE, FYN_CHICK, CKLF7_HUMAN, JAK2_CHICK, ZAP70_MOUSE, BLNK_CHICK, SEM4B_HUMAN, PDE4D_HUMAN, GMFG_BOVIN, CD9_RAT, PIGR_MOUSE, CCL11_BOVIN, DOCK2_HUMAN, HG2A_HUMAN, FAK2_HUMAN, IL6RB_RAT, PLXC1_HUMAN, FCGR1_MOUSE, DOK2_MOUSE, SI1L1_HUMAN, P85A_HUMAN, URP2_MOUSE, PIGR_RAT, HCK_HUMAN, PTPRD_MOUSE, SNX25_MOUSE, BTK_HUMAN, DAB2P_HUMAN, NEB2_RAT, FYB_MOUSE, GNAZ_MOUSE, GNA13_…	411	612	9136	1.6344640045799343	0.6120323598424683	0.033250123835155354	1.7792947453105667
GOTERM_MF_ALL	GO:0005088~Ras guanyl-nucleotide exchange factor activity	14	2.9535864978902953	0.0027487361759473278	FGD3_HUMAN, PKHG2_HUMAN, RIN3_HUMAN, KCC2G_HUMAN, ARHG3_CHICK, ARHGI_HUMAN, ARHG2_PIG, ABR_BOVIN, VAV_BOVIN, DEN1C_HUMAN, IL2RG_HUMAN, RHG04_HUMAN, ARHG6_CHICK, DOCK2_HUMAN	411	120	9136	2.5933495539334954	0.8927180046141268	0.07408761955099075	4.1443810611547445
GOTERM_MF_ALL	GO:0017124~SH3 domain binding	11	2.320675105485232	0.00352483102077422	3BP2_HUMAN, SHIP1_RAT, 3BP1_HUMAN, PTN6_HUMAN, SHIP1_HUMAN, HCLS1_MOUSE, WASP_MOUSE, PTN12_MOUSE, RHG27_RAT, ELMO1_HUMAN, DAB2P_HUMAN	411	82	9136	2.9819001839653434	0.9429420542884276	0.09104188551121917	5.285123449447504
GOTERM_MF_ALL	GO:0042605~peptide antigen binding	5	1.0548523206751055	0.0036766674762041362	HA2B_MOUSE, HB2S_MOUSE, HA1F_CHICK, HB2A_MOUSE, HA2R_MOUSE, HB2D_RAT, HA2B_RAT, HA2J_MOUSE	411	15	9136	7.409570154095702	0.9495752068854807	0.09186626185032998	5.506810317507038
GOTERM_MF_ALL	GO:0005089~Rho guanyl-nucleotide exchange factor activity	10	2.109704641350211	0.003874399090142118	ARHG2_PIG, ABR_BOVIN, VAV_BOVIN, PKHG2_HUMAN, FGD3_HUMAN, RHG04_HUMAN, ARHG6_CHICK, DOCK2_HUMAN, ARHGI_HUMAN, ARHG3_CHICK	411	70	9136	3.175530066041015	0.9570724031976202	0.09369783383487895	5.794778608703
GOTERM_MF_ALL	GO:0048365~Rac GTPase binding	6	1.2658227848101267	0.005349364098245062	GDIR2_MOUSE, ARHG2_PIG, SRGP3_HUMAN, RHG04_HUMAN, IQGA1_MOUSE, PKN1_HUMAN	411	26	9136	5.129702414373947	0.9870929227849556	0.123499111128759	7.917111690075118
GOTERM_MF_ALL	GO:0035091~phosphatidylinositol binding	16	3.375527426160337	0.006445795242280842	GRDN_MOUSE, PKHF1_RAT, MYO1E_MOUSE, PKHA2_BOVIN, RHG32_XENLA, BTK_HUMAN, ITPR2_HUMAN, SNX25_MOUSE, TRPV1_RAT, DAB2P_HUMAN, SGK1_MOUSE, SNX15_HUMAN, VILI_CHICK, PROF2_RAT, MYO1G_CHICK, IQGA1_MOUSE	411	163	9136	2.1819593091815563	0.9947233324047061	0.14294127495421316	9.465712003805182
GOTERM_MF_ALL	GO:0031267~small GTPase binding	18	3.79746835443038	0.0076904527088329224	GDIR2_MOUSE, KPCL_HUMAN, UN13D_MOUSE, SORL_MOUSE, FGD3_HUMAN, SRGP3_HUMAN, ACAP2_CHICK, TB10A_HUMAN, RIN3_HUMAN, ARHG2_PIG, RASF5_HUMAN, DMXL2_HUMAN, UN13D_HUMAN, TBCD9_HUMAN, RHG04_HUMAN, IQGA1_MOUSE, PKN1_HUMAN, INF2_HUMAN	411	198	9136	2.0207918602079187	0.9980907854083054	0.16380005322870017	11.194144301351239
GOTERM_MF_ALL	GO:0008092~cytoskeletal protein binding	38	8.016877637130802	0.008726158791464293	PARVG_HUMAN, SYNE1_HUMAN, RADI_BOVIN, MYO1C_DANRE, FYN_CHICK, CORO7_BOVIN, HCLS1_MOUSE, KLHL4_HUMAN, PLSL_DANRE, CAPG_RAT, ADSV_MOUSE, SGK1_MOUSE, ARHG2_PIG, GMFG_BOVIN, PPR18_MOUSE, WASL_BOVIN, PAXI_CHICK, RGS14_HUMAN, PROF2_RAT, CPZIP_MOUSE, INF2_HUMAN, APBB1_HUMAN, GRDN_MOUSE, NAV3_DANRE, MYO1E_MOUSE, AIF1_RAT, COR1A_RAT, CALD1_HUMAN, NEB2_RAT, MYO1F_HUMAN, VILI_CHICK, PPIP2_HUMAN, MYO1G_CHICK…	411	551	9136	1.5330145146404899	0.9991814472619583	0.17917363744867187	12.608840439917945
