## Additional File S1 for "Sex-specific co-expression networks and sex-biased gene expression in the salmonid Brook Charr *Salvelinus fontinalis*": male_go_mfall_violet.txt

Category	Term	Count	%	PValue	Genes	List Total	Pop Hits	Pop Total	Fold Enrichment	Bonferroni	Benjamini	FDR
GOTERM_MF_ALL	GO:0016491~oxidoreductase activity	12	27.27272727272727	1.0409121530854285E-5	ERG1_HUMAN, DHCR7_DANRE, DHC24_MOUSE, MSMO1_DANRE, DHB7_MOUSE, NSDHL_HUMAN, SC5D_HUMAN, DHC24_RAT, RDH12_HUMAN, CP51A_MACFA, FDFT_PONAB, ERG24_MOUSE	39	557	9136	5.046816738019611	0.0022770131432010565	0.0022770131432010565	0.013239658462926851
GOTERM_MF_ALL	GO:0003824~catalytic activity	30	68.18181818181817	5.621446863559692E-5	SIA4B_MOUSE, DHCR7_DANRE, DHC24_MOUSE, MSMO1_DANRE, FPPS_CHICK, THIC_HUMAN, METK2_PONAB, AACS_DANRE, ERG24_MOUSE, HMCS1_CHICK, DHB7_MOUSE, ENTP2_HUMAN, KIME_BOVIN, MMAB_MOUSE, FDFT_PONAB, MVD1_DANRE, HACD1_SHEEP, ERG1_HUMAN, RAD9A_HUMAN, SC5D_HUMAN, EBP_HUMAN, DDR2_HUMAN, CP51A_MACFA, ERG7_HUMAN, NADE_CHICK, NSDHL_HUMAN, ACLY_MOUSE, DHC24_RAT, RDH12_HUMAN, ZBED1_HUMAN	39	4039	9136	1.7399584817262461	0.012235840483298954	0.0061367500924983664	0.07148159656559239
GOTERM_MF_ALL	GO:0016614~oxidoreductase activity, acting on CH-OH group of donors	5	11.363636363636363	0.0012641667309033582	DHC24_MOUSE, DHB7_MOUSE, NSDHL_HUMAN, DHC24_RAT, RDH12_HUMAN	39	115	9136	10.185061315496098	0.2419664670193985	0.08820724025567894	1.5961690794378147
GOTERM_MF_ALL	GO:0048037~cofactor binding	6	13.636363636363635	0.002467149581175877	ERG1_HUMAN, DHCR7_DANRE, DHC24_MOUSE, ACLY_MOUSE, DHC24_RAT, ERG24_MOUSE	39	230	9136	6.11103678929766	0.41781869789765036	0.126496673375863	3.093255743109491
GOTERM_MF_ALL	GO:0050662~coenzyme binding	5	11.363636363636363	0.0035854551415153836	ERG1_HUMAN, DHCR7_DANRE, DHC24_MOUSE, DHC24_RAT, ERG24_MOUSE	39	153	9136	7.6554382436735375	0.5446212213663894	0.14557379890218158	4.466113151930074
