## Additional File S1 for "Sex-specific co-expression networks and sex-biased gene expression in the salmonid Brook Charr *Salvelinus fontinalis*": male_go_mfall_yellow.txt

Category	Term	Count	%	PValue	Genes	List Total	Pop Hits	Pop Total	Fold Enrichment	Bonferroni	Benjamini	FDR
GOTERM_MF_ALL	GO:0003735~structural constituent of ribosome	96	73.84615384615385	6.042458584879252E-133	RL7_BOVIN, RL38_RAT, RL21_CHILA, RS31_XENLA, RS29_ICTPU, RL8_XENTR, RL23_PONAB, RL40_SHEEP, RL5_CHICK, RS4_ICTPU, RS5_HUMAN, RS32_XENLA, RS23_RAT, RS2_ICTPU, RL27_ICTPU, RS26_RAT, RS27A_ICTPU, RL3_HUMAN, RL18_MACFA, RL10_MACFA, RS3_RAT, RL3_RAT, RL18A_SALSA, RS20_RAT, RS10_HUMAN, RL21_CAPHI, RL23_RAT, RS24_TAKRU, RL11_ICTPU, RS15_XIPMA, RL36A_TAKRU, RL18_ORENI, RS16_ICTPU, RLA1_CHICK, RS14_MOUSE,…	125	236	9136	29.730711864406782	1.3232984300885562E-130	1.3232984300885562E-130	7.686044172535776E-130
GOTERM_MF_ALL	GO:0005198~structural molecule activity	96	73.84615384615385	1.8187925327639146E-100	RL7_BOVIN, RL38_RAT, RL21_CHILA, RS31_XENLA, RS29_ICTPU, RL8_XENTR, RL23_PONAB, RL40_SHEEP, RL5_CHICK, RS4_ICTPU, RS5_HUMAN, RS32_XENLA, RS23_RAT, RS2_ICTPU, RL27_ICTPU, RS26_RAT, RS27A_ICTPU, RL3_HUMAN, RL18_MACFA, RL10_MACFA, RS3_RAT, RL3_RAT, RL18A_SALSA, RS20_RAT, RS10_HUMAN, RL21_CAPHI, RL23_RAT, RS24_TAKRU, RL11_ICTPU, RS15_XIPMA, RL36A_TAKRU, RL18_ORENI, RS16_ICTPU, RLA1_CHICK, RS14_MOUSE,…	125	462	9136	15.187116883116882	3.983155646752973E-98	1.9915778233764865E-98	2.3135151943753074E-97
GOTERM_MF_ALL	GO:0019843~rRNA binding	29	22.30769230769231	7.703453561341317E-36	RL8_XENTR, RL5_CHICK, RS4_ICTPU, RS5_HUMAN, CIRBP_PONAB, RL37_RAT, RL3_HUMAN, RS3_RAT, RL3_RAT, RL3_MOUSE, RL23_RAT, RL11_ICTPU, RLA1_CHICK, RL6_RAT, RS14_MOUSE, RS9_RAT, RS11_XENLA, RL5A_XENLA, RL23A_RAT, RS18_ICTPU, RLA2_HORSE, RL8_DANRE, EF2_MOUSE, DDX21_HUMAN, RL12_MOUSE, RLA1_MOUSE, RLA2_BOVIN, RL17_RAT, RS11_RAT	125	67	9136	31.635104477611943	1.6870563299337486E-33	5.623521099779162E-34	9.798839912897903E-33
GOTERM_MF_ALL	GO:0003723~RNA binding	74	56.92307692307692	4.717520459809992E-31	RL7_BOVIN, CIRBP_XENTR, RL38_RAT, RL7A_TAKRU, RS31_XENLA, RL8_XENTR, RL23_PONAB, EF2_CHICK, RL5_CHICK, RS4_ICTPU, RS5_HUMAN, RS32_XENLA, CIRBP_PONAB, RS23_RAT, RS2_ICTPU, RS26_RAT, RL3_HUMAN, EF2_CALJA, BTF3_HUMAN, RS3_RAT, RL3_RAT, RS20_RAT, RS10_HUMAN, RL23_RAT, BTF3_MOUSE, RL11_ICTPU, RS15_XIPMA, RLA1_CHICK, RS14_MOUSE, RS27_RAT, EF1A2_XENLA, RL5A_XENLA, RL28_MOUSE, RL23A_RAT, UBIM_BOVIN, RLA2…	125	1307	9136	4.138111706197399	1.0331369806983882E-28	2.5828424517459704E-29	6.0007147967345895E-28
GOTERM_MF_ALL	GO:0044822~poly(A) RNA binding	44	33.84615384615385	5.1530216762917605E-15	RL7_BOVIN, CIRBP_XENTR, RL23_PONAB, EF2_CHICK, RS5_HUMAN, RS23_RAT, CIRBP_PONAB, RS26_RAT, RL3_HUMAN, EF2_CALJA, BTF3_HUMAN, RS3_RAT, RL3_RAT, RL7_CHICK, RS10_HUMAN, RL23_RAT, RL3_MOUSE, BTF3_MOUSE, RS14_MOUSE, RL6_RAT, RS27_RAT, G3BP2_PONAB, RL28_MOUSE, CIRBB_XENLA, RL23A_RAT, RS8_RAT, UBIM_BOVIN, RS12_CHICK, RS16_RAT, RL32_BOVIN, RL10_RAT, RL28_BOVIN, EF2_MOUSE, UBIM_RAT, RS15A_RAT, RL7_HUMAN, …	125	853	9136	3.7700726846424386	1.1184386750073827E-12	2.2370993946196904E-13	6.494804694057166E-12
GOTERM_MF_ALL	GO:0003676~nucleic acid binding	75	57.692307692307686	2.1241049475915496E-14	RL7_BOVIN, CIRBP_XENTR, RL38_RAT, RL7A_TAKRU, RS31_XENLA, RL8_XENTR, RL23_PONAB, EF2_CHICK, RL5_CHICK, RS4_ICTPU, RS5_HUMAN, RS32_XENLA, CIRBP_PONAB, RS23_RAT, RS2_ICTPU, RS26_RAT, RL3_HUMAN, EF2_CALJA, BTF3_HUMAN, RS3_RAT, RL3_RAT, RS20_RAT, RS10_HUMAN, RL23_RAT, BTF3_MOUSE, RL11_ICTPU, RS15_XIPMA, RLA1_CHICK, RS14_MOUSE, RS27_RAT, EF1A2_XENLA, RL5A_XENLA, RL28_MOUSE, RL23A_RAT, UBIM_BOVIN, RLA2…	125	2481	9136	2.2094316807738816	4.643951889704567E-12	7.740474927686591E-13	2.6978419498391304E-11
GOTERM_MF_ALL	GO:0070180~large ribosomal subunit rRNA binding	8	6.153846153846154	8.303751073271334E-12	RLA1_CHICK, RL23A_RAT, RL12_MOUSE, RLA2_BOVIN, RLA1_MOUSE, RL17_RAT, RL23_RAT, RLA2_HORSE	125	10	9136	58.4704	1.8185326577935257E-9	2.5979041140544723E-10	1.05624842205998E-8
GOTERM_MF_ALL	GO:0008097~5S rRNA binding	6	4.615384615384616	1.0140215049737068E-7	RL3_HUMAN, EF2_MOUSE, RL5A_XENLA, RL3_RAT, RL5_CHICK, RL3_MOUSE	125	10	9136	43.8528	2.2206825500137306E-5	2.775880156624666E-6	1.289840771745432E-4
GOTERM_MF_ALL	GO:1901363~heterocyclic compound binding	81	62.30769230769231	2.999695230249524E-7	RL7_BOVIN, CIRBP_XENTR, RL38_RAT, RL7A_TAKRU, RS31_XENLA, RL8_XENTR, RL23_PONAB, EF2_CHICK, RL5_CHICK, RS4_ICTPU, RS5_HUMAN, RS32_XENLA, CIRBP_PONAB, RS23_RAT, RS2_ICTPU, RS26_RAT, RL3_HUMAN, EF2_CALJA, BTF3_HUMAN, RS3_RAT, RL3_RAT, RS20_RAT, RS10_HUMAN, RL23_RAT, BTF3_MOUSE, RS24_TAKRU, RL11_ICTPU, RS15_XIPMA, RLA1_CHICK, RS14_MOUSE, RS27_RAT, ABCC9_HUMAN, EF1A2_XENLA, RL5A_XENLA, RL28_MOUSE, RL…	125	3836	9136	1.5433076120959335	6.569117762988963E-5	7.2992328482568425E-6	3.8156239202669084E-4
GOTERM_MF_ALL	GO:0097159~organic cyclic compound binding	81	62.30769230769231	4.590580532721113E-7	RL7_BOVIN, CIRBP_XENTR, RL38_RAT, RL7A_TAKRU, RS31_XENLA, RL8_XENTR, RL23_PONAB, EF2_CHICK, RL5_CHICK, RS4_ICTPU, RS5_HUMAN, RS32_XENLA, CIRBP_PONAB, RS23_RAT, RS2_ICTPU, RS26_RAT, RL3_HUMAN, EF2_CALJA, BTF3_HUMAN, RS3_RAT, RL3_RAT, RS20_RAT, RS10_HUMAN, RL23_RAT, BTF3_MOUSE, RS24_TAKRU, RL11_ICTPU, RS15_XIPMA, RLA1_CHICK, RS14_MOUSE, RS27_RAT, ABCC9_HUMAN, EF1A2_XENLA, RL5A_XENLA, RL28_MOUSE, RL…	125	3869	9136	1.5301442233135178	1.005286833876129E-4	1.0053323138414783E-5	5.839230726722988E-4
GOTERM_MF_ALL	GO:0003729~mRNA binding	11	8.461538461538462	1.0640661952623981E-5	RL7_BOVIN, CIRBP_XENTR, RS26_RAT, RL6_RAT, RS14_MOUSE, RL7_HUMAN, RS3_RAT, CIRBB_XENLA, RL7_CHICK, RS5_HUMAN, CIRBP_PONAB	125	131	9136	6.137160305343511	0.0023276042840592037	2.1182459524859976E-4	0.0135341429638558
GOTERM_MF_ALL	GO:0003746~translation elongation factor activity	5	3.8461538461538463	6.741752482242597E-4	EF2_MOUSE, EF2_CALJA, EF1A2_XENLA, EF1G_DANRE, EF2_CHICK	125	30	9136	12.181333333333333	0.137305088133171	0.012232415798345886	0.8541752439522154
GOTERM_MF_ALL	GO:0008135~translation factor activity, RNA binding	7	5.384615384615385	0.004291829366894097	EF2_MOUSE, EIF3F_HUMAN, EF2_CALJA, EIF3I_DANRE, EF1A2_XENLA, EF1G_DANRE, EF2_CHICK	125	113	9136	4.527575221238938	0.6101266705909364	0.06989371511169118	5.324015930047176
