## Additional File S2 for "Sex-specific co-expression networks and sex-biased gene expression in the salmonid Brook Charr *Salvelinus fontinalis*"

### Sheet: female_modules_full_table
						BC m	AC m	Ref	BC m	AC m	Ref
						medianRank			Zsummary
Module	n	Trait Associations	Collated Traits	GO Enrichment (BP)	GO Enrichment (MF)	preservation		quality	preservation		quality	% of focal module in second network module (>10% only)	% of second module present in focal module (>10% only)
green	725	osmolality; osmolality change	blood	translation; peptide biosynthetic process	structural constituent of ribosome; structural molecule activity	2	2	2	100	24	75	yellow (42); grey (31); brown (2)	yellow (90); floralwhite (6)
blue2	1762	liver weight; osmolality; osmolality change; RIN; maturity	blood; liver weight; maturity; RIN	ribonucleoprotein complex biogenesis; ribosome biogenesis	RNA binding; nucleic acid binding	4	3	6	71	32	58.5	grey (34); brown (34); magenta (7.6)	magenta (59); brown (34) mediumpurple3 (30); plum1 (22)
salmon	449	liver weight; RIN; maturity	liver weight; maturity; RIN	erythrocyte development; hemopoiesis	oxygen transporter activity; oxygen binding	3	3	4	56	17	42	tan (32); grey (29); brown (8)	tan (84); brown (2)
lightsteelblue	77	osmolality; chloride	blood	none	nucleotide binding; nucleoside phosphate binding	1	1	1	48	8.2	25.5	grey60 (82); grey (4); turquoise (1.3)	grey60 (43); turquoise (0.1)
darkorange	805	osmolality change; osmolality; chloride	blood	small molecule metabolic process; cofactor metabolic process	cofactor binding; oxidoreductase activity	7	7	9	48	8.8	36	grey (43); darkgreen (9.4); lightcyan (9.2)	steelblue (54); darkgreen (11); lightcyan (10)
ivory	451	none	none	ER-associated ubiquitin-dependent protein catabolic process; ERAD pathway	catalytic activity; nucleoside phosphate binding	6	5	11	37	5.4	25.5	grey (41); brown (16.9); lightcyan (10)	steelblue (12); paleturquoise (8)
thistle2	834	maturity	maturity	tissue development; animal organ development	protein binding	11	12	8	29	3.6	36.5	grey (49.5); darkgreen (4.8); lightcyan (4.4)	skyblue (8); mediumpurple3 (7)
indianred4	1180	liver weight; maturity; osmolality; growth; osmolality change; RIN	blood; growth; liver weight; maturity; RIN	membrane assembly; neutral lipid metabolic process	cell adhesion molecule binding; acylglycerol O-acyltransferase activity	11	11	14	28	2.8	22	grey (48.6); brown (6.4)	darkgreen (8); darkmagenta (8); lightcyan (4.5)
coral1	689	maturity; liver weight; RIN	liver weight; maturity; RIN	regulation of cell growth; homophilic cell adhesion via plasma membrane adhesion molecules	protein tyrosine kinase binding; receptor tyrosine kinase binding	9	9	10	25	5.2	34	grey (55); darkgreen (5.4); lightcyan (5.2)	none
thistle3	235	chloride; osmolality; osmolality change	blood; liver weight; size	inorganic anion transmembrane transport; inorganic anion transport	none	8	10	5.5	24	1.2	21	grey (55); darkgreen (4.3); lightcyan1 (2.6)	none
skyblue1	96	RIN	RIN	intracellular signal transduction	none	5	7	3	17	1.2	21	grey (67); brown (6.2); darkgreen (5.2)	none
darkmagenta	1072	osmolality change; osmolality; maturity	blood; maturity	single-organism metabolic process; small molecule metabolic process	oxidoreductase activity; proton-transporting ATP synthase activity, rotational mechanism	13	11	6	13	5	58	grey (54); darkgreen (3); brown (2.9)	skyblue (12); plum1 (10)
coral2	200	none	none	regulation of blood circulation; regulation of biological quality	phosphatidylinositol binding	12	9	12	11	2.8	14	grey (51); lightcyan (3.5); lightcyan1 (3)	none
grey	5892	Not a module	Not a module	Not a module	Not a module	14	14	16	9	2.4	-18	grey (43.7); brown (3.2); lightcyan1 (2.4)	sienna3 (34); skyblue (26); darkolivegreen (23); lightcyan1 (18); ivory (17); darkgreen, many others > 10)
gold	1k*	Not a module	blood; size	Not a module	Not a module	15	14	15	4.8	0.38	-0.86	NA
darkred	10533	osmolality change; osmolality	blood	protein ubiquitination; protein modification by small protein conjugation	ubiquitin-like protein transferase activity; ubiquitin-protein transferase activity	16	16	13	4.5	-0.55	23.5	grey (45); brown (3.6); lightcyan 2.4	darkmagenta (87%); violet (66); floralwhite (60); paleturquoise (52); darkolivegreen (38); orangered4 (35); lightcyan; plum1; lightcyan1; darkgreen; mediumpurple; on and on (still at 28%)
	* random selection of 1000 genes
	note: any blood parameter that does not say change is the post-stress measure

### Sheet: male_modules_full_table
						BC f	AC m	Ref	BC f	AC m	Ref
						medianRank			Zsummary
Module	n	Trait Associations	Collated Traits	GO Enrichment (BP)	GO Enrichment (MF)	preservation		quality	preservation		quality	% of focal module in second network module (>10% only)	% of second module present in focal module (>10% only)
yellow	339	liver weight; weight; condition; osmolality; osmolality change	blood; liver weight; size	translation; peptide biosynthetic process	structural constituent of ribosome; structural molecule activity	3	8	16.5	58	24	51	green (90)	green (42)
tan	173	chloride; condition	blood; size	none	oxygen transporter activity; oxygen binding	4	5	13	43	18	41.5	salmon (84)	salmon (32)
brown	1732	osmolality change; sperm concentration	blood; sperm	ribonucleoprotein complex biogenesis; ribosome biogenesis	RNA binding; poly(A) RNA binding	16	9	25	38	39	72.5	blue2 (35); darkred (22); grey (11)	blue2 (34); ivory (17)
lightcyan	734	condition; osmolality change; osmolality; length	blood; size	organic acid metabolic process; negative regulation of blood coagulation	endopeptidase inhibitor activity; peptidase inhibitor activity	14	14	20.75	34	21	69	darkred (35); darkorange (10); grey (10)	none
magenta	226	none	none	response to endoplasmic reticulum stress; protein folding	protein disulfide isomerase activity; intramolecular oxidoreductase activity, transposing S-S bonds	7	3	16.5	32	38	45	blue2 (59); grey (16); darkred (12)	none
darkmagenta	61	none	none	defense response to virus; response to virus	RNA binding	1	3	6	27	16	25.5	darkred (87)	none
darkgreen	724	condition; liver weight; osmolality change; growth; osmolality	blood; growth; liver weight; size	none	none	19	19	24	24	11	58	darkred (29); grey (16); darkorange (11)	none
steelblue	65	growth; osmolality change; chloride; sperm concentration	blood; growth; sperm	positive regulation of innate immune response; regulation of innate immune response	identical protein binding	4	10	7.75	22	6.2	26.5	darkorange (54); darkred (18.5); ivory (12)	none
violet	64	liver weight	liver weight	sterol biosynthetic process; cholesterol biosynthetic process	oxidoreductase activity; catalytic activity	7	7	1	21	10	29.5	darkred (66)	none
grey60	147	none	none	secretion by cell; secretion	none	9	12	8.25	20	11	39	lightsteelblue (43)	lightsteelblue (82)
lightsteelblue1	55	none	none	none	none	5	22	6.75	15	0.85	23	none	none
yellowgreen	61	osmolality change	blood	none	none	9	22	7	13	0.24	24.5	darkred (18)	none
orangered4	57	sperm concentration	sperm	regulation of apoptotic process; regulation of programmed cell death	none	12	19	2.5	12	2.3	26.5	darkred (35)	none
turquoise	783	none	none	immune system process; immune response	transmembrane signaling receptor activity; transmembrane receptor activity	20	16	21	12	14	68.5	grey(14); darkred (14)	none
floralwhite	52	none	none	glutathione metabolic process; single-organism metabolic process	cofactor binding; oxidoreductase activity	11	4	2.5	11	13	25	darkred (60)	none
paleturquoise	64	osmolality change	blood	response to organonitrogen compound; response to peptide	transcription factor activity, sequence-specific DNA binding; nucleic acid binding transcription factor activity	13	11	13	10	7.8	25.5	darkred (52)	none
lightcyan1	791	osmolality change; osmolality; chloride; sperm concentration	blood; sperm	cytokinesis; chromosome organization	DNA polymerase activity; actin-dependent ATPase activity	23	19	23	9.7	11	67.5	darkred (30); grey (18)	ivory (10)
sienna3	61	condition; liver weight	liver weight; size	extracellular structure organization; extracellular matrix organization	extracellular matrix structural constituent; glycosaminoglycan binding	9	6	4.5	9.6	14	26.5	grey (34); darkred (13)	none
plum1	58	none	none	none	none	14	12	15	9.6	7.4	23.5	darkred (32); blue2 (22); darkmagenta (10); grey (10)	none
mediumpurple3	57	length	size	ribonucleoprotein complex assembly	none	16	16	18	8.4	5.3	20.5	blue2 (30); darkred (28); grey (10)	none
darkolivegreen	138	chloride	blood	none	none	20	13	21.5	7.6	11	28.5	darkred (38); grey (23)	none
skyblue	78	RIN	RIN	regulation of transcription, DNA-templated; regulation of nucleic acid-templated transcription	sequence-specific DNA binding; transcription factor activity, sequence-specific DNA binding	18	9	12.5	6.7	5.8	28	grey (26); darkred (15); darkmagenta	none
grey	17992	Not a module	Not a module	Not a module	Not a module	25	25	27	5.5	2.3	-14	darkred (27); grey (14)	skyblue1 (67); thistle (55); coral1 (54); darkmagenta (54); coral2 (51); most others than 30
gold	1k*	Not a module	Not a module	Not a module	Not a module	24	24	26	4.9	3.2	-0.035
green	334	length; weight	size	translation; peptide biosynthetic process	structural constituent of ribosome; structural molecule activity	22	21	19	4.5	3.1	39	darkred (15); grey (12)	none
darkgrey	100	length	size	small molecule metabolic process; single-organism metabolic process	oxidoreductase activity; enzyme inhibitor activity	26	25	11	1.8	-0.28	31.5	darkred (20)	none
ivory	54	osmolality; chloride	blood	neurogenesis; nervous system development	nucleic acid binding transcription factor activity; transcription factor activity, sequence-specific DNA binding	26	25	8.5	0.81	0.22	24	darkred (26); grey (17)	none
	* random selection of 1000 genes
	note: any blood parameter that does not say change is the post-stress measure
