## Additional File S7 for "Sex-specific co-expression networks and sex-biased gene expression in the salmonid Brook Charr *Salvelinus fontinalis*"

file.name	lib.ID	rna.id	tissue.id	rna.pur.id	RIN	lane	fish.id	fish.num	fish.chip.id	weight.g_0509	weight.g_0709	weight.g_1109	d.weight_T2-T1	sp.growth.rateT1-T2	sp.growth.rateT2-T3	sp.growth.rateT1-T3	leng.cm_0509	leng.cm_0709	leng.cm_1109	sex	matur	condit.fact_T1	condit.fact_T2	condit.fact_T3	sack.tube.weight	poids sachet+foie	weight_liver.g	hep.som.ind	hemoc	cort.prestress	cort.poststress	cort.delta	osmo.prestress	osmo.poststress	osmo.delta	chlor.prestress	chlor.poststress	chlor.delta	fem.egg.diam	fem.egg.diam.error	male.sperm.conc	male.sperm.conc.error	male.sperm.diam	male.sperm.diam.error
HI.2494.001.Index_2.lib01_R1_trimmed.fastq.gz.bam_htseq_counts.trim.txt	lib01	1	29	01-pRNA	10	1	SFO_120	120	4D00022743	66.8	136.5	224.5	157.7	1.17	0.36	0.61	19.2	22.3	27.2	M	+	0.94	1.23	1.12	1.59	2.9	1.31	0.59	NA	0.517	2.071	1.55	312	302.5	-9.5	120	128	8	NA	NA	7.31E+04	6.64E+02	2.87	0.02
HI.2494.001.Index_4.lib02_R1_trimmed.fastq.gz.bam_htseq_counts.trim.txt	lib02	2	43	02-pRNA	10	1	SFO_134	134	4D00030254	69.4	139.2	250.8	181.4	1.14	0.42	0.65	19.3	22.8	28.5	M	+	0.97	1.17	1.08	1.61	3.13	1.51	0.61	NA	3.585	3.938	0.35	318	320.5	2.5	125	127	2	NA	NA	6.09E+04	6.91E+02	2.89	0.01
HI.2494.001.Index_5.lib03_R1_trimmed.fastq.gz.bam_htseq_counts.trim.txt	lib03	3	48	03-pRNA	10	1	SFO_139	139	133962240A	88.5	176.4	355.2	266.7	1.13	0.5	0.7	18.9	24.5	30.6	M	+	1.31	1.2	1.24	1.59	4.55	2.96	0.84	NA	2.134	2.985	0.85	300	314	14	128.5	129	0.5	NA	NA	5.16E+04	5.60E+02	2.84	0.01
HI.2494.001.Index_6.lib04_R1_trimmed.fastq.gz.bam_htseq_counts.trim.txt	lib04	4	75	04b-prna	9.5	1	SFO_166	166	135565373A	75	150	378	303	1.14	0.66	0.81	18.7	23.6	30.1	F	-	1.15	1.14	1.39	1.62	6.88	5.26	1.41	NA	3.763	9.898	6.14	303	323	20	115.5	128	12.5	NA	NA	NA	NA	NA	NA
HI.2494.001.Index_7.lib05_R1_trimmed.fastq.gz.bam_htseq_counts.trim.txt	lib05	5	15	05b-prna	9.6	1	SFO_106	106	134976551A	42.1	98.4	216.1	174	1.39	0.57	0.82	15.9	19.5	26	F	+	1.05	1.33	1.23	1.6	5.14	3.54	1.66	NA	0.045	8.654	8.61	311	317.5	6.5	129	123	-6	3.88	0.16	NA	NA	NA	NA
HI.2494.001.Index_12.lib06_R1_trimmed.fastq.gz.bam_htseq_counts.trim.txt	lib06	6	61	06b-prna	9.3	1	SFO_152	152	4D00020716	80.2	156.6	304.7	224.5	1.1	0.48	0.67	19.4	23.8	29.5	M	+	1.1	1.16	1.19	1.6	3.53	1.93	0.64	NA	0.454	0.981	0.53	315	311.5	-3.5	130.5	129.5	-1	NA	NA	4.63E+04	6.76E+02	2.91	0.01
HI.2494.001.Index_13.lib07_R1_trimmed.fastq.gz.bam_htseq_counts.trim.txt	lib07	7	94	07b-prna	8.9	1	SFO_186	186	135675666A	80.8	179.3	355.8	275	1.31	0.49	0.74	19.3	24.5	31	M	+	1.12	1.22	1.19	1.64	3.26	1.62	0.46	NA	1.266	1.825	0.56	319	308	-11	128	127.5	-0.5	NA	NA	9.43E+04	2.50E+03	2.8	0
HI.2494.001.Index_14.lib08_R1_trimmed.fastq.gz.bam_htseq_counts.trim.txt	lib08	8	65	08-pRNA	9.4	1	SFO_156	156	134619670A	65.7	142.6	298.7	233	1.27	0.53	0.76	17.8	23	30.1	F	+	1.16	1.17	1.1	1.6	3.74	2.14	0.72	NA	1.166	16.65	15.48	306	306	0	125	119.5	-5.5	4.23	0.03	NA	NA	NA	NA
HI.2494.002.Index_15.lib09_R1_trimmed.fastq.gz.bam_htseq_counts.trim.txt	lib09	9	33	09-pRNA	9.4	2	SFO_124	124	4D00034970	82.1	146.5	271.8	189.7	0.95	0.44	0.6	19.9	23.5	28.9	F	+	1.04	1.13	1.13	1.61	4.91	3.31	1.23	NA	2.71	15.453	12.74	308	338	30	129.5	117.5	-12	4.14	0.07	NA	NA	NA	NA
HI.2494.002.Index_16.lib10_R1_trimmed.fastq.gz.bam_htseq_counts.trim.txt	lib10	10	6	10-pRNA	9.7	2	SFO_097	97	135712321A	64.8	134.3	270.2	205.4	1.19	0.5	0.72	17.5	22.8	28.8	M	+	1.21	1.13	1.13	1.6	3.34	1.74	0.65	NA	2.551	2.576	0.02	317	310.5	-6.5	126.5	129.5	3	NA	NA	4.25E+04	1.57E+03	2.89	0.01
HI.2494.002.Index_18.lib11_R1_trimmed.fastq.gz.bam_htseq_counts.trim.txt	lib11	11	52	11-pRNA	9.6	2	SFO_143	143	134934654A	55	115.9	188.1	133.1	1.22	0.35	0.62	18.1	21.5	26.6	F	+	0.93	1.17	1	1.6	2.74	1.14	0.61	NA	0.668	9.52	8.85	306	325	19	130	119.5	-10.5	3.97	0.08	NA	NA	NA	NA
HI.2494.002.Index_19.lib12_R1_trimmed.fastq.gz.bam_htseq_counts.trim.txt	lib12	12	59	12-pRNA	9.3	2	SFO_150	150	4D00021827	85.1	168.9	344.9	259.8	1.12	0.51	0.7	20.4	24	29.9	M	+	1	1.22	1.29	1.59	4.52	2.93	0.86	NA	1.595	0.719	-0.88	317	327	10	126	120	-6	NA	NA	5.03E+04	4.18E+02	2.85	0.01
HI.2494.002.Index_2.lib13_R1_trimmed.fastq.gz.bam_htseq_counts.trim.txt	lib13	13	99	13-pRNA	9.8	2	SFO_191	191	135576757A	81.2	150.9	303.4	222.2	1.02	0.5	0.66	18.8	23	29.9	F	-	1.22	1.24	1.14	1.66	7.7	6.04	2.03	NA	0.6	7.673	7.07	328	312.5	-15.5	131.5	127	-4.5	3.84	0.07	NA	NA	NA	NA
HI.2494.002.Index_4.lib14_R1_trimmed.fastq.gz.bam_htseq_counts.trim.txt	lib14	14	25	14-prna	9.5	2	SFO_116	116	134453314A	113.8	182.5	332.8	219	0.77	0.43	0.54	23.2	25	30	F	+	0.91	1.17	1.23	1.59	4.39	2.8	0.85	NA	0.087	16.848	16.76	314	318	4	132.5	132.5	0	4.3	0.04	NA	NA	NA	NA
HI.2494.003.Index_5.lib15_R1_trimmed.fastq.gz.bam_htseq_counts.trim.txt	lib15	15	46	15-prna	9.5	3	SFO_137	137	140951590A	76	165.2	299.5	223.5	1.27	0.43	0.69	19.3	23.9	30	F	+	1.06	1.21	1.11	1.59	3.93	2.34	0.79	NA	0.872	17.294	16.42	302	326.5	24.5	130	133	3	4.19	0.04	NA	NA	NA	NA
HI.2494.003.Index_6.lib16_R1_trimmed.fastq.gz.bam_htseq_counts.trim.txt	lib16	16	91	16-prna	9.8	3	SFO_182	182	4D00024045	111.5	203.8	344.7	233.2	0.99	0.38	0.57	21.2	25.5	30.5	M	+	1.17	1.23	1.21	1.65	4.36	2.71	0.79	NA	0.908	2.453	1.54	330	317	-13	125	123.5	-1.5	NA	NA	6.95E+04	7.08E+02	2.83	0.01
HI.2494.003.Index_7.lib17_R1_trimmed.fastq.gz.bam_htseq_counts.trim.txt	lib17	17	100	17-prna	9.6	3	SFO_192	192	4D00020844	65.2	121.9	261.7	196.5	1.03	0.55	0.7	19.8	22.4	29.4	M	+	0.84	1.08	1.03	1.66	3.33	1.67	0.64	NA	3.395	1.172	-2.22	336	306.5	-29.5	131	132.5	1.5	NA	NA	6.18E+04	8.07E+02	2.87	0.01
HI.2494.003.Index_12.lib18_R1_trimmed.fastq.gz.bam_htseq_counts.trim.txt	lib18	18	82	18-prna	9.7	3	SFO_173	173	133566790A	80.2	152.7	274.5	194.4	1.06	0.42	0.62	20.3	23	29.1	F	+	0.96	1.26	1.11	1.63	7.91	6.27	2.34	NA	2.216	20.756	18.54	324	327.5	3.5	134.5	126	-8.5	3.8	0.09	NA	NA	NA	NA
HI.2494.003.Index_13.lib19_R1_trimmed.fastq.gz.bam_htseq_counts.trim.txt	lib19	19	49	19-prna	9.5	3	SFO_140	140	135137731A	57.1	121.6	242	184.9	1.24	0.5	0.73	17.4	21.5	27.9	F	+	1.08	1.22	1.11	1.59	5.67	4.08	1.71	NA	0.829	7.947	7.12	309	324	15	128	128.5	0.5	3.69	0.11	NA	NA	NA	NA
HI.2494.003.Index_14.lib20_R1_trimmed.fastq.gz.bam_htseq_counts.trim.txt	lib20	20	62	20-prna	9.5	3	SFO_153	153	4D00023500	61.9	124.1	272.3	210.4	1.14	0.57	0.74	19.6	22	28.4	F	+	0.82	1.17	1.19	1.6	4.27	2.68	0.99	NA	5.935	0.714	-5.22	301	336	35	126.5	130.5	4	3.95	0.05	NA	NA	NA	NA
HI.2494.003.Index_15.lib21_R1_trimmed.fastq.gz.bam_htseq_counts.trim.txt	lib21	21	34	21-prna	9.5	3	SFO_125	125	135711620A	50.8	105.5	200.4	149.6	1.2	0.46	0.69	17.3	21.1	26.8	F	+	0.98	1.12	1.04	1.61	2.78	1.17	0.59	NA	-0.017	8.766	8.78	297	337	40	128	128	0	3.92	0.05	NA	NA	NA	NA
HI.2494.003.Index_16.lib22_R1_trimmed.fastq.gz.bam_htseq_counts.trim.txt	lib22	22	24	22-prna	9.4	3	SFO_115	115	133555272A	49.5	102.9	212.2	162.8	1.2	0.52	0.73	18.5	20.7	26	F	+	0.78	1.16	1.21	1.6	3.49	1.89	0.9	NA	0.256	14.725	14.47	320	333	13	133	126	-7	3.96	0.11	NA	NA	NA	NA
HI.2494.004.Index_18.lib23_R1_trimmed.fastq.gz.bam_htseq_counts.trim.txt	lib23	23	54	23-prna	9.7	4	SFO_145	145	135828125A	85.6	167.3	261.1	175.5	1.1	0.32	0.56	21.4	24	29.3	M	+	0.87	1.21	1.04	1.61	3.05	1.44	0.55	NA	0.527	0.521	-0.01	315	303	-12	130	126.5	-3.5	NA	NA	6.58E+04	7.55E+02	2.87	0.02
HI.2494.004.Index_19.lib24_R1_trimmed.fastq.gz.bam_htseq_counts.trim.txt	lib24	24	58	24-prna	9.9	4	SFO_149	149	135822694A	79.4	153.7	267.3	187.9	1.08	0.4	0.61	21.1	23.5	28.9	F	+	0.85	1.18	1.11	1.61	3.44	1.83	0.69	NA	1.216	4.748	3.53	316	314	-2	127.5	127.5	0	4.07	0.04	NA	NA	NA	NA
HI.2494.004.Index_2.lib25_R1_trimmed.fastq.gz.bam_htseq_counts.trim.txt	lib25	25	87	25-prna	9.6	4	SFO_178	178	135811395A	80.6	158.4	274.7	194.1	1.11	0.4	0.62	20.1	23.5	30.2	M	+	0.99	1.22	1	1.63	3.27	1.64	0.6	NA	1.663	7.015	5.35	335	301	-34	126	122	-4	NA	NA	8.94E+04	7.69E+02	2.85	0.02
HI.2494.004.Index_4.lib26_R1_trimmed.fastq.gz.bam_htseq_counts.trim.txt	lib26	26	44	26-prna	9.7	4	SFO_135	135	134911657A	40.7	94	167.7	127	1.37	0.42	0.71	16.7	20.2	24.6	F	+	0.87	1.14	1.13	1.61	2.58	0.97	0.58	NA	4.158	9.353	5.2	314	329	15	123	125	2	3.9	0.06	NA	NA	NA	NA
HI.2494.004.Index_5.lib27_R1_trimmed.fastq.gz.bam_htseq_counts.trim.txt	lib27	27	18	27b-prna	9.3	4	SFO_109	109	4D00017863	45.3	108.2	231.7	186.4	1.43	0.55	0.82	16.6	20	26.4	M	+	0.99	1.35	1.26	1.6	4.03	2.43	1.06	NA	0.049	2.372	2.32	317	312.5	-4.5	126.5	126	-0.5	NA	NA	5.98E+04	1.29E+03	2.91	0.01
HI.2494.004.Index_6.lib28_R1_trimmed.fastq.gz.bam_htseq_counts.trim.txt	lib28	28	35	28-prna	9.8	4	SFO_126	126	134617217A	67	145.7	287	220	1.27	0.49	0.73	19.1	22.5	29.2	M	+	0.96	1.28	1.15	1.62	3.13	1.51	0.53	NA	2.811	1.861	-0.95	314	307.5	-6.5	127	128	1	NA	NA	4.13E+04	2.38E+02	2.84	0.01
HI.2494.004.Index_7.lib29_R1_trimmed.fastq.gz.bam_htseq_counts.trim.txt	lib29	29	95	29-prna	9.3	4	SFO_187	187	4D00027123	72.5	150.9	309.6	237.1	1.2	0.52	0.73	20.2	23.5	29.7	M	+	0.88	1.16	1.18	1.65	4.29	2.64	0.86	NA	1.573	0.675	-0.9	330	305	-25	126	121	-5	NA	NA	9.85E+04	1.05E+03	2.84	0.02
HI.2494.004.Index_12.lib30_R1_trimmed.fastq.gz.bam_htseq_counts.trim.txt	lib30	30	55	30-prna	9.4	4	SFO_146	146	4D00030251	61.6	129.9	244.6	183	1.22	0.46	0.69	19.1	22	28.4	M	+	0.88	1.22	1.07	1.6	2.83	1.22	0.5	NA	1.756	1.264	-0.49	322	304	-18	129	123.5	-5.5	NA	NA	7.43E+04	5.69E+02	2.87	0.01
HI.2494.005.Index_13.lib31_R1_trimmed.fastq.gz.bam_htseq_counts.trim.txt	lib31	31	3	31-prna	9.3	5	SFO_094	94	4D00026341	58.1	118.6	196.5	138.4	1.17	0.36	0.61	18.4	31.6	27.6	M	-	0.93	0.38	0.93	1.59	2.54	0.95	0.49	NA	0.157	5.222	5.07	314.5	306.5	-8	132.5	127	-5.5	NA	NA	NA	NA	2.87	0.03
HI.2494.005.Index_14.lib32_R1_trimmed.fastq.gz.bam_htseq_counts.trim.txt	lib32	32	70	32-prna	9.6	5	SFO_161	161	135645761A	36.4	86.7	184.1	147.7	1.42	0.54	0.81	15.6	18	27	M	+	0.96	1.49	0.94	1.6	2.81	1.2	0.66	NA	1.449	0.638	-0.81	304	313	9	129	130.5	1.5	NA	NA	3.21E+04	2.52E+02	2.83	0.02
HI.2494.005.Index_15.lib33_R1_trimmed.fastq.gz.bam_htseq_counts.trim.txt	lib33	33	85	33-prna	9.4	5	SFO_176	176	135121671A	61.1	116.9	202.7	141.6	1.06	0.4	0.6	18.4	20.5	26.7	F	+	0.98	1.36	1.06	1.65	3.06	1.41	0.7	NA	4.499	21.435	16.94	317	332	15	124.5	124	-0.5	3.65	0.11	NA	NA	NA	NA
HI.2494.005.Index_16.lib34_R1_trimmed.fastq.gz.bam_htseq_counts.trim.txt	lib34	34	16	34-prna	9.6	5	SFO_107	107	135961113A	71	147.8	319.4	248.4	1.2	0.55	0.76	19	22.8	28.7	M	+	1.04	1.25	1.35	1.6	4.86	3.27	1.03	NA	0.056	2.077	2.02	317	314	-3	128	127	-1	NA	NA	5.46E+04	2.66E+02	2.9	0.02
HI.2494.005.Index_18.lib35_R1_trimmed.fastq.gz.bam_htseq_counts.trim.txt	lib35	35	86	35-prna	9.7	5	SFO_177	177	135911293A	82	169.7	277.3	195.3	1.19	0.35	0.61	21	24.8	30.1	M	+	0.89	1.11	1.02	1.64	2.78	1.14	0.41	NA	0.904	2.648	1.74	321	311	-10	131.5	125	-6.5	NA	NA	7.58E+04	1.07E+03	2.85	0.03
HI.2494.005.Index_19.lib36_R1_trimmed.fastq.gz.bam_htseq_counts.trim.txt	lib36	36	37	36-prna	9.6	5	SFO_128	128	135973730A	63	159.6	294.6	231.6	1.52	0.44	0.78	19.8	23.5	29.2	M	+	0.81	1.23	1.18	1.6	3.22	1.62	0.55	NA	1.067	2.359	1.29	306	308	2	131.5	126.5	-5	NA	NA	7.47E+04	1.07E+03	2.87	0.01
HI.2494.005.Index_2.lib37_R1_trimmed.fastq.gz.bam_htseq_counts.trim.txt	lib37	37	76	37-prna	9.3	5	SFO_167	167	134444712A	96.2	191.1	329.5	233.3	1.13	0.39	0.62	19.8	24	29.4	M	+	1.24	1.38	1.3	1.63	4.29	2.67	0.82	NA	0.628	4.464	3.84	308	282.5	-25.5	125.5	116.5	-9	NA	NA	6.49E+04	9.01E+02	2.84	0.03
HI.2494.005.Index_4.lib38_R1_trimmed.fastq.gz.bam_htseq_counts.trim.txt	lib38	38	19	38-prna	9.8	5	SFO_110	110	135615520A	53.7	117.3	263.9	210.2	1.28	0.58	0.8	17.5	21.8	28.5	M	+	1	1.13	1.14	1.6	3.71	2.11	0.81	NA	0.052	1.195	1.14	304	320.5	16.5	130	130	0	NA	NA	5.09E+04	1.63E+02	2.88	0
HI.2494.006.Index_5.lib39_R1_trimmed.fastq.gz.bam_htseq_counts.trim.txt	lib39	39	79	39-prna	8.5	6	SFO_170	170	4D00014940	59.1	114.5	235.1	176	1.08	0.52	0.69	18.4	21	28.6	F	-	0.95	1.24	1	1.64	3.9	2.26	0.97	NA	1.269	9.053	7.78	322	311	-11	133.5	126	-7.5	NA	NA	NA	NA	NA	NA
HI.2494.006.Index_6.lib40_R1_trimmed.fastq.gz.bam_htseq_counts.trim.txt	lib40	40	45	40-prna	9.9	6	SFO_136	136	4D00025928	88	154.1	247.8	159.8	0.92	0.34	0.52	20.3	23.5	28.7	M	+	1.05	1.19	1.05	1.61	3.08	1.48	0.6	NA	0.147	3.86	3.71	317	311.5	-5.5	123	124	1	NA	NA	6.57E+04	4.39E+02	2.85	0.01
HI.2494.006.Index_7.lib41_R1_trimmed.fastq.gz.bam_htseq_counts.trim.txt	lib41	41	28	41-prna	9.9	6	SFO_119	119	135565115A	79.9	157	301.8	221.9	1.11	0.47	0.67	19	23.5	29.9	F	+	1.16	1.21	1.13	1.6	3.55	1.95	0.65	NA	0.046	13.141	13.1	301	298.5	-2.5	128.5	124	-4.5	3.85	0.07	NA	NA	NA	NA
HI.2494.006.Index_12.lib42_R1_trimmed.fastq.gz.bam_htseq_counts.trim.txt	lib42	42	11	42-prna	9.7	6	SFO_102	102	135677094A	73.5	160.9	339.7	266.2	1.28	0.54	0.77	18.9	23.5	29.8	M	+	1.09	1.24	1.28	1.6	5.01	3.41	1.01	NA	0.07	1.805	1.73	313	322.5	9.5	126.5	123	-3.5	NA	NA	4.66E+04	6.91E+02	2.87	0.02
HI.2494.006.Index_13.lib43_R1_trimmed.fastq.gz.bam_htseq_counts.trim.txt	lib43	43	8	43-prna	9.7	6	SFO_099	99	4D00023041	108	187.3	295.7	187.7	0.9	0.33	0.51	21.8	24.8	29.8	M	+	1.04	1.23	1.12	1.57	3.2	1.63	0.56	NA	0.315	3.558	3.24	310	302.5	-7.5	127.5	123	-4.5	NA	NA	5.64E+04	8.42E+02	2.84	0.01
HI.2494.006.Index_14.lib44_R1_trimmed.fastq.gz.bam_htseq_counts.trim.txt	lib44	44	80	44-prna	8.9	6	SFO_171	171	135723112A	48.6	119.1	175.2	126.6	1.47	0.28	0.64	17.4	20.5	24.9	M	+	0.92	1.38	1.13	1.64	2.65	1.01	0.58	NA	3.013	3.706	0.69	318.5	304	-14.5	NA	131	NA	NA	NA	7.34E+04	2.52E+03	2.9	0.01
HI.2494.006.Index_15.lib45_R1_trimmed.fastq.gz.bam_htseq_counts.trim.txt	lib45	45	36	45-prna	9.8	6	SFO_127	127	135566372A	140.5	254.7	427.5	287	0.98	0.37	0.56	23.4	27.8	32.5	M	+	1.1	1.19	1.25	1.6	5.82	4.22	1	NA	0.412	2.443	2.03	302	323	21	129	130	1	NA	NA	5.13E+04	5.13E+01	2.85	0.01
HI.2494.006.Index_16.lib46_R1_trimmed.fastq.gz.bam_htseq_counts.trim.txt	lib46	46	47	46-prna	9.6	6	SFO_138	138	135714761A	85.8	166.4	288.8	203	1.09	0.4	0.61	18.8	24	28.9	M	+	1.29	1.2	1.2	1.6	3.47	1.87	0.65	NA	0.361	2.511	2.15	305	310	5	126.5	128.5	2	NA	NA	7.43E+04	5.43E+02	2.87	0.01
HI.2494.007.Index_18.lib47_R1_trimmed.fastq.gz.bam_htseq_counts.trim.txt	lib47	47	4	47-prna	9.4	7	SFO_095	95	4D00020843	69.2	152	308.9	239.7	1.29	0.51	0.75	18.8	22.5	29.1	M	-	1.04	1.33	1.25	1.6	5.84	4.24	1.39	NA	1.543	1.861	0.32	311	320	9	127	126.5	-0.5	NA	NA	2.26E+04	6.10E+02	2.87	0.01
HI.2494.007.Index_19.lib48_R1_trimmed.fastq.gz.bam_htseq_counts.trim.txt	lib48	48	64	48-prna	9.6	7	SFO_155	155	135812220A	71.5	140.4	259	187.5	1.11	0.44	0.65	18.6	22.8	28.2	F	+	1.11	1.18	1.15	1.61	4.09	2.47	0.96	NA	4.143	4.719	0.58	308	334.5	26.5	126	130.5	4.5	3.95	0.06	NA	NA	NA	NA
HI.2494.007.Index_2.lib49_R1_trimmed.fastq.gz.bam_htseq_counts.trim.txt	lib49	49	9	49-prna	9.8	7	SFO_100	100	4D00032737	46.1	105.4	200.1	154	1.36	0.46	0.74	16.4	21	26.9	F	+	1.05	1.14	1.03	1.61	5.72	4.11	2.1	NA	0.777	6.422	5.65	312	311	-1	134.5	125	-9.5	3.9	0.08	NA	NA	NA	NA
HI.2494.007.Index_4.lib50_R1_trimmed.fastq.gz.bam_htseq_counts.trim.txt	lib50	50	71	50-prna	9.5	7	SFO_162	162	135615692A	62.4	119.2	290.2	227.8	1.06	0.64	0.77	17.9	22	28.4	F	-	1.09	1.12	1.27	1.61	7.94	6.33	2.23	NA	3.378	6.214	2.84	340	320	-20	140	125	-15	4.02	0.03	NA	NA	NA	NA
HI.2494.007.Index_5.lib51_R1_trimmed.fastq.gz.bam_htseq_counts.trim.txt	lib51	51	53	51-prna	9.6	7	SFO_144	144	135646443A	69.4	135.6	268.6	199.2	1.1	0.49	0.68	18.3	23	28.4	F	+	1.13	1.11	1.17	1.61	4.1	2.49	0.94	NA	6.389	7.488	1.1	300	299	-1	127	122	-5	4.1	0.06	NA	NA	NA	NA
HI.2494.007.Index_6.lib52_R1_trimmed.fastq.gz.bam_htseq_counts.trim.txt	lib52	52	23	52-prna	9.6	7	SFO_114	114	4D00034116	62.4	124	215.4	153	1.13	0.4	0.62	18.4	21.8	26.7	F	+	1	1.2	1.13	1.58	3.14	1.55	0.73	NA	0.07	15.871	15.8	315	310.5	-4.5	127	118.5	-8.5	3.85	0.14	NA	NA	NA	NA
HI.2494.007.Index_7.lib53_R1_trimmed.fastq.gz.bam_htseq_counts.trim.txt	lib53	53	12	53-prna	9.6	7	SFO_103	103	4D00034771	90.9	177.4	296.3	205.4	1.1	0.37	0.59	21.1	24.2	29.5	M	+	0.97	1.25	1.15	1.59	3.32	1.73	0.59	NA	0.067	3.855	3.79	311	313	2	127	129.5	2.5	NA	NA	7.10E+04	9.73E+02	2.9	0.02
HI.2494.007.Index_12.lib54_R1_trimmed.fastq.gz.bam_htseq_counts.trim.txt	lib54	54	98	54-prna	9.5	7	SFO_190	190	135645532A	86.2	153.4	257	170.8	0.94	0.37	0.55	18.9	23.5	28.6	F	+	1.28	1.18	1.1	1.65	4.46	2.82	1.11	NA	1.08	13.176	12.1	316	318	2	122.5	129	6.5	3.95	0.05	NA	NA	NA	NA
HI.2494.008.Index_13.lib55_R1_trimmed.fastq.gz.bam_htseq_counts.trim.txt	lib55	55	51	55-prna	9.7	8	SFO_142	142	135135643A	62.2	127.7	217.2	155	1.18	0.38	0.63	18.2	28	27.6	F	+	1.03	0.58	1.03	1.61	3.1	1.49	0.69	NA	0.531	29.971	29.44	310	306.5	-3.5	132	126	-6	4.23	0.07	NA	NA	NA	NA
HI.2494.008.Index_14.lib56_R1_trimmed.fastq.gz.bam_htseq_counts.trim.txt	lib56	56	39	56-prna	9.3	8	SFO_130	130	135144547A	88	184.4	337.8	249.8	1.21	0.44	0.68	19.3	25	30.3	F	+	1.22	1.18	1.21	1.6	2.76	1.17	0.35	NA	5.676	9.785	4.11	326	321	-5	130.5	120	-10.5	4.16	0.06	NA	NA	NA	NA
HI.2494.008.Index_15.lib57_R1_trimmed.fastq.gz.bam_htseq_counts.trim.txt	lib57	57	72	57-prna	9.5	8	SFO_163	163	133939321A	50.3	112.1	248.6	198.3	1.31	0.57	0.8	18.4	21.5	27.8	F	+	0.81	1.13	1.16	1.6	4.14	2.54	1.03	NA	3.192	10.965	7.77	300	325	25	129.5	129.5	0	3.92	0.06	NA	NA	NA	NA
HI.2494.008.Index_16.lib58_R1_trimmed.fastq.gz.bam_htseq_counts.trim.txt	lib58	58	92	58-prna	9.6	8	SFO_184	184	135724657A	82.6	162.1	306	223.4	1.11	0.46	0.66	18.4	24	28.7	F	+	1.33	1.17	1.29	1.65	4.06	2.41	0.79	NA	4.211	11.762	7.55	334	305	-29	128	120.5	-7.5	4.16	0.05	NA	NA	NA	NA
HI.2494.008.Index_18.lib59_R1_trimmed.fastq.gz.bam_htseq_counts.trim.txt	lib59	59	26	59-prna	9.6	8	SFO_117	117	133537332A	80.7	161.6	302.8	222.1	1.14	0.45	0.66	20.5	24	31.2	M	+	0.94	1.17	1	1.6	3.27	1.67	0.55	NA	1.122	2.775	1.65	318	306	-12	130	132	2	NA	NA	6.85E+04	1.82E+02	2.83	0.02
HI.2494.008.Index_19.lib60_R1_trimmed.fastq.gz.bam_htseq_counts.trim.txt	lib60	60	41	60-prna	9.2	8	SFO_132	132	135812360A	49.9	108.4	207.7	157.8	1.27	0.47	0.72	17.8	21	27	M	+	0.88	1.17	1.06	1.6	3.12	1.52	0.74	NA	2.619	4.767	2.15	305	323.5	18.5	131.5	132	0.5	NA	NA	6.88E+04	2.71E+02	2.9	0
HI.2494.008.Index_2.lib61_R1_trimmed.fastq.gz.bam_htseq_counts.trim.txt	lib61	61	66	61-prna	9.7	8	SFO_157	157	135611124A	56.2	133	226.2	170	1.41	0.38	0.7	17.4	22.5	27.9	M	+	1.07	1.17	1.04	1.6	2.78	1.18	0.52	NA	2.716	6.258	3.54	307	306	-1	122	128	6	NA	NA	7.04E+04	5.38E+02	2.86	0.02
HI.2494.008.Index_4.lib62_R1_trimmed.fastq.gz.bam_htseq_counts.trim.txt	lib62	62	32	62-prna	9.6	8	SFO_123	123	135775296A	61.8	132.7	251.3	189.5	1.25	0.46	0.7	18.2	22	28	F	+	1.03	1.25	1.14	1.61	5.42	3.81	1.54	NA	1.633	7.878	6.25	312	322.5	10.5	133.5	128	-5.5	3.94	0.07	NA	NA	NA	NA
HI.2600.002.Index_5.lib63_R1_trimmed.fastq.gz.bam_htseq_counts.trim.txt	lib63	63	1	63-prna	9.8	9	SFO_092	92	135612322A	40.2	91.4	177.7	137.5	1.35	0.48	0.75	16.3	20	24.8	F	-	0.93	1.14	1.17	1.61	7.28	5.68	3.3	NA	0.077	5.299	5.22	306.5	336	29.5	104	125	21	3.88	0.14	NA	NA	NA	NA
HI.2600.002.Index_6.lib64_R1_trimmed.fastq.gz.bam_htseq_counts.trim.txt	lib64	64	17	64-prna	9.1	9	SFO_108	108	4D00025277	73.7	156.3	237.8	164.1	1.23	0.3	0.59	18.9	25.5	27.8	M	+	1.09	0.94	1.11	1.59	2.95	1.36	0.58	NA	0.038	2.777	2.74	313	301	-12	126	125.5	-0.5	NA	NA	5.55E+04	5.27E+02	2.88	0.01
HI.2600.002.Index_7.lib65_R1_trimmed.fastq.gz.bam_htseq_counts.trim.txt	lib65	65	83	65-prna	9.6	9	SFO_174	174	4D00027910	42.7	89.8	168.6	125.9	1.22	0.45	0.69	15.7	20	25	F	+	1.1	1.12	1.08	1.64	3.02	1.37	0.82	NA	1.494	6.454	4.96	312	318	6	127	128.5	1.5	4.05	0.05	NA	NA	NA	NA
HI.2600.002.Index_12.lib66_R1_trimmed.fastq.gz.bam_htseq_counts.trim.txt	lib66	66	21	66-prna	8.4	9	SFO_112	112	135811152A	65.1	137.2	381.2	316.1	1.22	0.74	0.89	17.7	22.8	32.8	F	-	1.17	1.16	1.08	1.59	8.9	7.31	1.96	NA	0.192	17.136	16.94	310	330	20	126.5	132	5.5	NA	NA	NA	NA	NA	NA
HI.2600.002.Index_13.lib67_R1_trimmed.fastq.gz.bam_htseq_counts.trim.txt	lib67	67	20	67-prna	9.5	9	SFO_111	111	133824486A	66.3	145.2	211.9	145.6	1.29	0.27	0.58	19.2	23	27.3	F	+	0.94	1.19	1.04	1.58	2.92	1.34	0.64	NA	0.06	11.713	11.65	309	303.5	-5.5	127	126	-1	3.93	0.11	NA	NA	NA	NA
HI.2600.002.Index_14.lib68_R1_trimmed.fastq.gz.bam_htseq_counts.trim.txt	lib68	68	68	68-prna	9.7	9	SFO_159	159	4D00025212	109.3	207.8	369.6	260.3	1.05	0.41	0.61	21.8	25	31.3	M	+	1.05	1.33	1.21	1.61	3.67	2.06	0.56	NA	1.97	2.95	0.98	314	307	-7	126	127	1	NA	NA	7.30E+04	6.14E+02	2.86	0.02
HI.2600.002.Index_15.lib69_R1_trimmed.fastq.gz.bam_htseq_counts.trim.txt	lib69	69	27	69-prna	9.3	9	SFO_118	118	135855270A	86	165.8	289	203	1.08	0.4	0.61	21	24	29.5	M	+	0.93	1.2	1.13	1.59	3.83	2.24	0.78	NA	0.137	1.913	1.78	310	304	-6	126	129	3	NA	NA	7.51E+04	6.50E+02	2.86	0.01
HI.2600.002.Index_16.lib70_R1_trimmed.fastq.gz.bam_htseq_counts.trim.txt	lib70	70	57	70-prna	9.5	9	SFO_148	148	137565292A	79.2	163.3	263.6	184.4	1.19	0.34	0.6	20.3	24	29.2	M	+	0.95	1.18	1.06	1.6	2.71	1.11	0.42	NA	3.289	2.248	-1.04	319	305	-14	123	125.5	2.5	NA	NA	5.09E+04	4.74E+02	2.87	0.02
HI.2600.003.Index_18.lib71_R1_trimmed.fastq.gz.bam_htseq_counts.trim.txt	lib71	71	38	71-prna	9.5	10	SFO_129	129	4D00027221	80	165.7	298.1	218.1	1.19	0.42	0.66	19.7	23.8	30	F	+	1.05	1.23	1.1	1.6	9	7.4	2.54	NA	-0.02	14.858	14.88	290	340	50	128	127.5	-0.5	4.16	0.07	NA	NA	NA	NA
HI.2600.003.Index_19.lib72_R1_trimmed.fastq.gz.bam_htseq_counts.trim.txt	lib72	72	63	72b-prna	9.2	10	SFO_154	154	4D00033457	57.8	133.5	225.1	167.3	1.37	0.38	0.68	16.7	22.5	27.7	F	+	1.24	1.17	1.06	1.59	3.82	2.24	1	NA	2.634	7.94	5.31	324.5	343	18.5	128.5	125	-3.5	4.12	0.06	NA	NA	NA	NA
HI.2600.003.Index_2.lib73_R1_trimmed.fastq.gz.bam_htseq_counts.trim.txt	lib73	73	50	73-prna	9.2	10	SFO_141	141	135871193A	52.3	108.6	226.2	173.9	1.2	0.53	0.74	18.2	21	27.2	F	+	0.87	1.17	1.12	1.6	3.82	2.22	0.99	NA	0.382	5.956	5.57	312	317.5	5.5	134	124.5	-9.5	3.87	0.13	NA	NA	NA	NA
HI.2600.003.Index_4.lib74_R1_trimmed.fastq.gz.bam_htseq_counts.trim.txt	lib74	74	73	74-prna	9.2	10	SFO_164	164	133647491A	81	149.3	284.8	203.8	1	0.46	0.63	19.5	24	28.6	M	+	1.09	1.08	1.22	1.61	3.5	1.89	0.67	NA	11.349	2.956	-8.39	312	322	10	129.5	128	-1.5	NA	NA	4.41E+04	5.97E+02	2.9	0.01
HI.2600.003.Index_5.lib75_R1_trimmed.fastq.gz.bam_htseq_counts.trim.txt	lib75	75	67	75-prna	9.3	10	SFO_158	158	135859385A	76.1	163.7	296.8	220.7	1.26	0.43	0.68	20.1	24	29.7	M	+	0.94	1.18	1.13	1.6	3.46	1.86	0.63	NA	9.068	1.623	-7.44	318	309	-9	125.5	129.5	4	NA	NA	5.29E+04	1.43E+03	2.87	0.02
HI.2600.003.Index_6.lib76_R1_trimmed.fastq.gz.bam_htseq_counts.trim.txt	lib76	76	31	76-prna	9.3	10	SFO_122	122	4D00026121	70.8	134.8	234.1	163.3	1.06	0.4	0.6	18.8	23	28.1	M	+	1.07	1.11	1.06	1.62	3.44	1.81	0.78	NA	6.191	5.523	-0.67	321	310	-11	132.5	126.5	-6	NA	NA	5.42E+04	5.55E+02	2.85	0.01
HI.2600.003.Index_7.lib77_R1_trimmed.fastq.gz.bam_htseq_counts.trim.txt	lib77	77	90	77-prna	9.4	10	SFO_181	181	135912265A	60.7	123.7	272.8	212.1	1.17	0.57	0.76	18.6	21.8	28.4	F	+	0.94	1.19	1.19	1.65	6.77	5.13	1.92	NA	1.438	8.192	6.75	327	333	6	127	126	-1	3.78	0.06	NA	NA	NA	NA
HI.2600.003.Index_12.lib78_R1_trimmed.fastq.gz.bam_htseq_counts.trim.txt	lib78	78	30	78-prna	9	10	SFO_121	121	4D00015806	49.3	105.7	224.1	174.8	1.25	0.54	0.76	17.8	20.9	26.9	F	+	0.87	1.16	1.15	1.6	2.87	1.27	0.57	NA	-0.164	8.342	8.51	304	320	16	120	121.5	1.5	4.03	0.1	NA	NA	NA	NA
HI.2600.004.Index_13.lib79_R1_trimmed.fastq.gz.bam_htseq_counts.trim.txt	lib79	79	78	79-prna	9.1	11	SFO_169	169	133728244A	83.4	165.7	314.4	231	1.13	0.46	0.67	20.2	23.8	30	F	+	1.01	1.23	1.16	1.61	3.48	1.87	0.6	NA	1.94	7.563	5.62	299	321	22	117.5	132.5	15	3.95	0.09	NA	NA	NA	NA
HI.2600.004.Index_14.lib80_R1_trimmed.fastq.gz.bam_htseq_counts.trim.txt	lib80	80	5	80b-prna	9.2	11	SFO_096	96	4D00023668	67.1	144.4	293.4	226.3	1.26	0.51	0.74	18.9	22.4	29.5	M	+	0.99	1.28	1.14	1.6	3.87	2.27	0.78	NA	1.357	2.494	1.14	309	311.5	2.5	129	130.5	1.5	NA	NA	NA	NA	2.92	0.01
HI.2600.004.Index_15.lib81_R1_trimmed.fastq.gz.bam_htseq_counts.trim.txt	lib81	81	88	81-prna	9.3	11	SFO_179	179	134725313A	70.2	136.7	253.1	182.9	1.09	0.44	0.64	18.3	22.8	28.8	F	+	1.15	1.15	1.06	1.63	3.2	1.57	0.62	NA	0.604	3.678	3.07	309	313	4	126.5	125	-1.5	4.05	0.03	NA	NA	NA	NA
HI.2600.004.Index_16.lib82_R1_trimmed.fastq.gz.bam_htseq_counts.trim.txt	lib82	82	56	82-prna	9.6	11	SFO_147	147	135811731A	91.5	178.8	283.5	192	1.1	0.33	0.57	21.3	24	29.5	M	+	0.95	1.29	1.1	1.59	3.23	1.64	0.58	NA	5.427	2.853	-2.57	314	312	-2	129.5	129	-0.5	NA	NA	5.97E+04	9.74E+02	2.85	0.02
HI.2600.004.Index_18.lib83_R1_trimmed.fastq.gz.bam_htseq_counts.trim.txt	lib83	83	96	83-prna	9	11	SFO_188	188	135566634A	59.8	130.3	256.6	196.8	1.28	0.49	0.73	17.2	22	28.1	F	+	1.18	1.22	1.16	1.63	3.75	2.11	0.83	NA	8.189	7.63	-0.56	331	313	-18	119.5	127	7.5	4.12	0.06	NA	NA	NA	NA
HI.2600.004.Index_19.lib84_R1_trimmed.fastq.gz.bam_htseq_counts.trim.txt	lib84	84	2	84-prna	9.3	11	SFO_093	93	135623586A	87.4	156.6	297.5	210.1	0.96	0.46	0.62	19.8	23.5	29.3	F	+	1.13	1.21	1.18	1.59	5.79	4.2	1.43	NA	0.062	6.805	6.74	305.5	345	39.5	132.5	130.5	-2	3.35	0.07	NA	NA	NA	NA
HI.2600.004.Index_2.lib85_R1_trimmed.fastq.gz.bam_htseq_counts.trim.txt	lib85	85	13	85-prna	9.4	11	SFO_104	104	134518125A	81.8	170.4	352.3	270.5	1.2	0.52	0.73	19.1	23.5	30.2	F	+	1.17	1.31	1.28	1.54	11.41	9.87	2.88	NA	1.078	14.192	13.11	313	245	-68	124.5	121.5	-3	3.98	0.07	NA	NA	NA	NA
HI.2600.004.Index_4.lib86_R1_trimmed.fastq.gz.bam_htseq_counts.trim.txt	lib86	86	42	86-prna	9.5	11	SFO_133	133	135615354A	67.9	142.9	295	227.1	1.22	0.52	0.74	18.8	23	27	M	+	1.02	1.17	1.5	1.6	4.17	2.57	0.88	NA	1.147	2.531	1.38	302	322	20	133	128.5	-4.5	NA	NA	5.89E+04	5.64E+02	2.87	0.02
HI.2600.005.Index_5.lib87_R1_trimmed.fastq.gz.bam_htseq_counts.trim.txt	lib87	87	10	87-prna	9.6	12	SFO_101	101	133573522A	79.1	161.4	320	240.9	1.17	0.49	0.7	20.2	23.5	30	F	+	0.96	1.24	1.19	1.59	11.94	10.35	3.34	NA	0.084	14.054	13.97	308	318.5	10.5	131	123	-8	3.89	0.06	NA	NA	NA	NA
HI.2600.005.Index_6.lib88_R1_trimmed.fastq.gz.bam_htseq_counts.trim.txt	lib88	88	60	88-prna	9.4	12	SFO_151	151	4D00030652	101.5	212.2	367.2	265.7	1.21	0.39	0.65	20.4	25	31.7	M	+	1.2	1.36	1.15	1.6	4.64	3.04	0.84	NA	3.505	0.91	-2.6	313	306.5	-6.5	128.5	124	-4.5	NA	NA	7.39E+04	7.46E+02	2.86	0.02
HI.2600.005.Index_7.lib89_R1_trimmed.fastq.gz.bam_htseq_counts.trim.txt	lib89	89	81	89-prna	9.4	12	SFO_172	172	133959790A	49.6	103.3	179.4	129.8	1.2	0.4	0.65	17.8	20.8	28	F	+	0.88	1.15	0.82	1.64	2.65	1.01	0.56	NA	3.807	13.199	9.39	321.5	304.5	-17	133.5	125	-8.5	4	0.06	NA	NA	NA	NA
HI.2600.005.Index_12.lib90_R1_trimmed.fastq.gz.bam_htseq_counts.trim.txt	lib90	90	74	90-prna	9.2	12	SFO_165	165	135847510A	84.6	175.1	296	211.4	1.19	0.38	0.63	20.6	24.2	29.9	M	+	0.97	1.24	1.11	1.6	3.35	1.74	0.59	NA	1.747	2.006	0.26	313	309	-4	125.5	127.5	2	NA	NA	2.94E+04	9.22E+02	2.87	0.02
HI.2600.005.Index_13.lib91_R1_trimmed.fastq.gz.bam_htseq_counts.trim.txt	lib91	91	97	91-prna	9.3	12	SFO_189	189	134534443A	82.8	159.8	276	193.2	1.08	0.39	0.61	19.8	23.5	29.7	M	+	1.07	1.23	1.05	1.65	3.25	1.6	0.58	NA	1.256	2.874	1.62	331	307	-24	126	126.5	0.5	NA	NA	5.72E+04	8.19E+01	2.84	0.03
HI.2600.005.Index_14.lib92_R1_trimmed.fastq.gz.bam_htseq_counts.trim.txt	lib92	92	22	92-prna	9.3	12	SFO_113	113	135726346A	55.6	114.2	204.4	148.8	1.18	0.42	0.65	17.1	21	25.9	F	+	1.11	1.23	1.18	1.59	3.09	1.5	0.74	NA	0.082	15.911	15.83	300	309	9	126.5	129	2.5	3.91	0.07	NA	NA	NA	NA
HI.2600.005.Index_15.lib93_R1_trimmed.fastq.gz.bam_htseq_counts.trim.txt	lib93	93	69	93-prna	9.5	12	SFO_160	160	135646464A	77.9	152.3	234.3	156.4	1.1	0.31	0.55	18.2	23.5	28.6	M	+	1.29	1.17	1	1.61	2.99	1.38	0.59	NA	2.389	5.231	2.84	320	299	-21	129	124.5	-4.5	NA	NA	7.70E+04	2.24E+02	2.89	0.01
HI.2600.005.Index_16.lib94_R1_trimmed.fastq.gz.bam_htseq_counts.trim.txt	lib94	94	77	94-prna	9.3	12	SFO_168	168	4D00026613	92	189	393.3	301.3	1.18	0.53	0.73	20.2	24.2	32.3	M	+	1.12	1.33	1.17	1.6	5.74	4.14	1.06	NA	4.643	3.205	-1.44	311	304	-7	130	125	-5	NA	NA	1.01E+05	4.68E+02	2.57	0.26
HI.2600.006.Index_18.lib95_R1_trimmed.fastq.gz.bam_htseq_counts.trim.txt	lib95	95	93	95-prna	9.4	13	SFO_185	185	4D00022822	171.5	272.6	435.7	264.2	0.76	0.34	0.47	25.1	28.7	33.2	M	+	1.08	1.15	1.19	1.65	3.79	2.13	0.49	NA	0.102	1.914	1.81	334	310	-24	128	126	-2	NA	NA	9.30E+04	2.92E+03	2.83	0.03
HI.2600.006.Index_19.lib96_R1_trimmed.fastq.gz.bam_htseq_counts.trim.txt	lib96	96	84	96-prna	9.6	13	SFO_175	175	134435666A	73	150.1	293.3	220.3	1.18	0.48	0.7	18.8	23	29.7	M	+	1.1	1.23	1.12	1.63	3.39	1.76	0.6	NA	5.831	1.448	-4.38	324	312	-12	125.5	126	0.5	NA	NA	8.35E+04	1.05E+03	2.81	0.02
HI.2600.006.Index_2.lib97_R1_trimmed.fastq.gz.bam_htseq_counts.trim.txt	lib97	97	89	97-prna	9.7	13	SFO_180	180	133561470A	81.3	173.3	335.3	254	1.24	0.47	0.71	21.5	24	30.8	M	+	0.82	1.25	1.15	1.65	3.5	1.85	0.55	NA	0.191	0.998	0.81	316	318	2	124	129.5	5.5	NA	NA	7.71E+04	8.24E+02	2.9	0.01
HI.2600.006.Index_4.lib98_R1_trimmed.fastq.gz.bam_htseq_counts.trim.txt	lib98	98	7	98b-prna	8.3	13	SFO_098	98	135112091A	94.3	198.3	406.6	312.3	1.22	0.52	0.73	21.2	25.6	32.2	M	+	0.99	1.18	1.22	1.6	4.71	3.12	0.77	NA	1.538	1.588	0.05	309	308	-1	134	125	-9	NA	NA	6.82E+04	5.69E+02	2.89	0.01
HI.2600.006.Index_5.lib99_R1_trimmed.fastq.gz.bam_htseq_counts.trim.txt	lib99	99	14	99-prna	9.1	13	SFO_105	105	135133791A	68.8	124.8	207.7	138.9	0.98	0.37	0.56	19.3	22	26.3	F	+	0.96	1.17	1.14	1.61	3.17	1.56	0.75	NA	0.038	16.266	16.23	310	309	-1	128.5	124	-4.5	3.94	0.14	NA	NA	NA	NA
HI.2600.006.Index_6.lib100_R1_trimmed.fastq.gz.bam_htseq_counts.trim.txt	lib100	100	40	100-prna	9.6	13	SFO_131	131	135675495A	111.1	225.4	402.4	291.3	1.16	0.42	0.65	21.4	26	32.9	M	+	1.13	1.28	1.13	1.62	4.01	2.39	0.6	NA	3.547	2.835	-0.71	315	328	13	127.5	136.5	9	NA	NA	6.54E+04	9.17E+02	2.85	0.01
HI.2494.002.Index_7.lib101a_R1_trimmed.fastq.gz.bam_htseq_counts.trim.txt	lib101a	101	F2F	101-prna	9.2	2	F2F	F2F	NA	NA	NA	NA	NA	NA	NA	NA	NA	NA	NA	F	NA	NA	NA	NA	NA	NA	NA	NA	NA	NA	NA	NA	NA	NA	NA	NA	NA	NA	NA	NA	NA	NA	NA	NA
HI.2600.006.Index_7.lib101b_R1_trimmed.fastq.gz.bam_htseq_counts.trim.txt	lib101b	101	F2F	101-prna	9.2	13	F2F	F2F	NA	NA	NA	NA	NA	NA	NA	NA	NA	NA	NA	F	NA	NA	NA	NA	NA	NA	NA	NA	NA	NA	NA	NA	NA	NA	NA	NA	NA	NA	NA	NA	NA	NA	NA	NA
HI.2494.002.Index_12.lib102a_R1_trimmed.fastq.gz.bam_htseq_counts.trim.txt	lib102a	102	F2M	102-prna	9.2	2	F2M	F2M	NA	NA	NA	NA	NA	NA	NA	NA	NA	NA	NA	M	NA	NA	NA	NA	NA	NA	NA	NA	NA	NA	NA	NA	NA	NA	NA	NA	NA	NA	NA	NA	NA	NA	NA	NA
HI.2600.006.Index_12.lib102b_R1_trimmed.fastq.gz.bam_htseq_counts.trim.txt	lib102b	102	F2M	102-prna	9.2	13	F2M	F2M	NA	NA	NA	NA	NA	NA	NA	NA	NA	NA	NA	M	NA	NA	NA	NA	NA	NA	NA	NA	NA	NA	NA	NA	NA	NA	NA	NA	NA	NA	NA	NA	NA	NA	NA	NA
